# The Standard Genetic Code Lacks Redundancy For Amino Acid Codons

**DOI:** 10.1101/2022.12.27.519817

**Authors:** Alan M. Laibelman

## Abstract

The Standard Genetic Code contains sixty-one codons used to translate twenty amino acids. A 3:1 ratio is presumed to mean all of them except methionine and tryptophan exhibit redundancy (also known as degeneracy) such that multiple codons are interchangeable with respect to cognate amino acids. Since the process of translation converting codon triplets into amino acids involves a 1:1 relationship between mRNA-containing codons and tRNA-containing anticodons, any physicochemical variability in tRNA molecules associated with the same amino acid must break redundancy among codons. By studying the characteristics of 186 tRNA sequences from Archaea, it is demonstrated that multiple features lead to the conclusion that every anticodon triplet is unique, and therefore that every codon triplet must likewise be unlike all others, even if coding for the same amino acid. Many implications necessarily accrue from this result related to the mechanism for translation, codon usage, and the evolution of the genetic code, all of which are discussed.
