## Supplemental Table 1 for "The Standard Genetic Code Lacks Redundancy For Amino Acid Codons"

### Sheet: Table S1
Supplemental Table 1. Archaea Used in Study
Organism	Strain	Assembly Number
Acidianus hospitalis	W1	GCA000213215.1
Aciduliprofundum boonei	T469	GCA000025665.1
Aeropyrum camini	SY1, JCM12091	GCA000591035.1
Aeropyrum pernix	K1	GCA000011125.1
Archaeoglobus fulgidus	DSM4304	GCA000008665.1
Archaeoglobus fulgidus	DSM8774	GCA000734035.1
Archaeoglobus A sulfaticallidus	PM70/1	GCA000385565.1
Archaeoglobus B profundus	DSM5631	GCA000025285.1
Archaeoglobus C veneficus	SNP6	GCA000194625.1
Caldisphaera lagunensis	DSM15908	GCA000317795.1
Caldivirga maquilingensis	IC167	GCA000018305.1
Cenarchaeum symbiosum A		GCA000200715.1
Desulfurococcus amylolyticus	1221n	GCA000020905.1
Desulfurococcus amylolyticus	DSM16532	GCA000231015.3
Desulfurococcus mucosus	DSM2162	GCA000186365.1
Ferroglobus placidus	DSM10642	GCA000025505.1
Ferroplasma acidarmanus	fer1	GCA000152265.2
Fervidicoccus fontis	Kam940	GCA000258425.1
Geoglobus acetivorans A	SBH6	GCA015163485.1
Halalkalicoccus jeotgali	B3	GCA000196895.1
Haloarcula hispanica	ATCC33960	GCA000223905.1
Haloarcula hispanica	N601	GCA000504565.2
Haloarcula marismortui	ATCC43049	GCA000011085.1
Halobacterium salinarum	R1 DSM671	GCA000069025.1
Haloferax mediterranei	ATCC33500	GCA000685635.1
Haloferax mediterranei	CGMCC12087	GCA000306765.1
Haloferax volcanii	DS2	GCA000025685.1
Halogeometricum borinquense	DSM11551	GCA000337855.1
Halomicrobium mukohataei	DSM12286	GCA000023965.1
Halopiger xanaduensis	SH6	GCA000217715.1
Haloquadratum walsbyi	C23	GCA000237865.1
Haloquadratum walsbyi	DSM16790	GCA000009185.1
Halorhabdus tiamatea	SARL4B	GCA000470655.1
Halorhabdus utahensis	DSM12940	GCA000023945.1
Halorubrum lacusprofundi	ATCC49239	GCA000022205.1
Halostagnicola larsenii	XH48	GCA000517625.1
Haloterrigena turkmenica	DSM5511	GCA000025325.1
Halovivax ruber	XH70	GCA000328525.1
Hyperthermus butylicus	DSM5456	GCA000015145.1
Ignicoccus A hospitalis	KIN4/1	GCA000017945.1
Ignisphaera aggregans	DSM17230	GCA000145985.1
Korarchaeum cryptofilum	OPF8	GCA000019605.1
Metallosphaera cuprina	Ar4	GCA000204925.1
Metallosphaera sedula	CuR1	GCA000747605.1
Metallosphaera sedula	DSM5348	GCA000016605.1
Methanobacterium formicicum		GCA000953115.1
Methanobacterium formicicum	BRM9	GCA000762265.1
Methanobacterium B lacus	AL21	GCA000191585.1
Methanobacterium C paludis	SWAN1	GCA000214725.1
Methanobrevibacter ruminantium	M1	GCA000024185.1
Methanobrevibacter A smithii	ATCC35061	GCA000016525.1
Methanocaldococcus fervens	AG86	GCA000023985.1
Methanocaldococcus jannaschii	DSM2661	GCA000091665.1
Methanocaldococcus vulcanius	M7	GCA000024625.1
Methanocaldococcus A infernus	ME	GCA000092305.1
Methanocella conradii	HZ254	GCA000251105.1
Methanocella paludicola	SANAE	GCA000011005.1
Methanocella A arvoryzae	MRE50	GCA000063445.1
Methanococcoides burtonii	DSM6242	GCA000013725.1
Methanococcoides methylutens A	MM1	GCA000970325.1
Methanococcus aeolicus = Methanothermococcus A aeolicus	Nankai3	GCA000017185.1
Methanococcus maripaludis D	C5	GCA000016125.1
Methanococcus maripaludis A	C6	GCA000017225.1
Methanococcus maripaludis C	C7	GCA000018485.1
Methanococcus maripaludis	S2	GCA000011585.1
Methanococcus maripaludis	X1	GCA000220645.1
Methanococcus vannielii	SB	GCA000017165.1
Methanococcus voltae A	A3	GCA000006175.2
Methanocorpusculum labreanum	Z	GCA000015765.1
Methanoculleus bourgensis	MS2	GCA000304355.2
Methanoculleus marisnigri	JR1	GCA000015825.1
Methanohalobium evestigatum	Z7303	GCA000196655.1
Methanohalophilus mahii	DSM5219	GCA000025865.1
Methanolacinia petrolearia	DSM11571	GCA000147875.1
Methanolinea tarda	NOBI/1	GCA000235685.2
Methanolobus psychrophilus	R15	GCA000306725.1
Methanomassiliicoccus A intestinalis	Issoire/Mx1	GCA000404225.1
Methanomethylophilus alvus	Mx1201	GCA000300255.2
Methanomethylovorans hollandica	DSM15978	GCA000328665.1
Methanopyrus kandleri	AV19	GCA000007185.1
Methanoregula boonei	6A8	GCA000017625.1
Methanoregula formicica	SMSP	GCA000327485.1
Methanosalsum zhilinae	DSM4017	GCA000217995.1
Methanosarcina acetivorans	C2A	GCA000007345.1
Methanosarcina barkeri B	Wiesmoor	GCA000969985.1
Methanosarcina barkeri A	3	GCA000970305.1
Methanosarcina barkeri	MS	GCA000970025.1
Methanosarcina barkeri	227	GCA000970065.1
Methanosarcina barkeri B	Fusaro	GCA000195895.1
Methanosarcina horonobensis	HB1, JCM15518	GCA000970285.1
Methanosarcina lacustris	Z7289	GCA000970265.1
Methanosarcina mazei	WWM610	GCA000970165.1
Methanosarcina mazei	SarPi	GCA000970185.1
Methanosarcina mazei	Tuc01	GCA000341715.1
Methanosarcina mazei	LYC	GCA000970225.1
Methanosarcina mazei	S6	GCA000970205.1
Methanosarcina mazei	C16	GCA000970245.1
Methanosarcina mazei	Go1	GCA000007065.1
Methanosarcina siciliae	T4M	GCA000970085.1
Methanosarcina siciliae	C2J	GCA000970145.1
Methanosarcina siciliae	HI350	GCA000970125.1
Methanosarcina thermophila	CHT155	GCA000969925.1
Methanosarcina thermophila	TM1	GCA000969885.1
Methanosarcina vacuolata	Z761	GCA000969905.1
Methanosphaera stadtmanae	DSM3091	GCA000012545.1
Methanosphaerula palustris	E1/9c	GCA000021965.1
Methanospirillum hungatei	JF1	GCA000013445.1
Methanothermobacter marburgensis	Marburg	GCA000145295.1
Methanothermobacter thermautotrophicus	ΔH	GCA000008645.1
Methanothermococcus A okinawensis	IH1	GCA000179575.2
Methanothermus fervidus	DSM2088	GCA000166095.1
Methanosaeta concilii = Methanothrix soehngenii	GP6	GCA000204415.1
Methanosaeta harundinacea = Methanothrix A harundinacea E	6Ac	GCA000235565.1
Methanosaeta thermophila = Methanothrix B thermoacetophila	PT	GCA000014945.1
Methanotorris igneus	Kol5	GCA000214415.1
Nanoarchaeum equitans	Kin4M	GCA000008085.1
Natrialba magadii	ATCC43099	GCA000025625.1
Natrinema pellirubrum	DSM15624	GCA000230735.3
Natronobacterium gregoryi	SP2	GCA000230715.3
Natronococcus occultus	SP4	GCA000328685.1
Natronomonas moolapensis	2011-08-08	GCA000591055.1
Natronomonas pharaonis	DSM2160	GCA000026045.1
Nitrosopumilus koreensis	AR1	GCA000299365.1
Nitrosopumilus maritimus	SCM1	GCA000018465.1
Nitrososphaera evergladensis	SR1	GCA000730285.1
Nitrososphaera gargensis	Ga9/2	GCA000303155.1
Nitrososphaera viennensis	EN76	GCA000698785.1
Palaeococcus pacificus	DY20341	GCA000725425.1
Picrophilus torridus = Picrophilus oshimae	DSM9790	GCA000008265.1
Pyrobaculum aerophilum	IM2	GCA000007225.1
Pyrobaculum arsenaticum	DSM13514	GCA000016385.1
Pyrobaculum calidifontis	JCM11548	GCA000015805.1
Pyrobaculum islandicum	DSM4184	GCA000015205.1
Thermoproteus neutrophilus = Pyrobaculum neutrophilum	V24Sta	GCA000019805.1
Pyrobaculum oguniense	TE7	GCA000247545.1
Pyrococcus abyssi	GE5	GCA000195935.2
Pyrococcus furiosus	COM1	GCA000275605.1
Pyrococcus furiosus	DSM3638	GCA000007305.1
Pyrococcus horikoshii	OT3	GCA000011105.1
Pyrococcus yayanosii	CH1	GCA000215995.1
Pyrolobus fumarii	1A	GCA000223395.1
Saccharolobus islandicus	HVE10/4	GCA000189575.1
Saccharolobus islandicus	LAL14/1	GCA000364745.1
Saccharolobus islandicus	LD8/5	GCA000024305.1
Saccharolobus islandicus	LS2/15	GCA000022385.1
Saccharolobus islandicus	M14/25	GCA000022405.1
Saccharolobus islandicus	M16/2	GCA000245095.2
Saccharolobus islandicus	M16/23	GCA000245175.2
Saccharolobus islandicus	M16/27	GCA000022425.1
Saccharolobus islandicus	M16/4	GCA000022445.1
Saccharolobus islandicus	M16/40	GCA000245215.2
Saccharolobus islandicus	M16/43	GCA000245235.2
Saccharolobus islandicus	M16/47	GCA000245275.2
Saccharolobus islandicus	REY15A	GCA000189555.1
Saccharolobus islandicus	YG57/14	GCA000022465.1
Saccharolobus islandicus	YN15/51	GCA000022485.1
Saccharolobus solfataricus	98/2	GCA000175555.1
Saccharolobus solfataricus	98/2, SULC	GCA000968395.2
Saccharolobus solfataricus	P2	GCA000007005.1
Saccharolobus solfataricus	SULA	GCA000968435.2
Saccharolobus solfataricus	SULB	GCA000968355.2
Staphylothermus hellenicus	DSM12710	GCA000092465.1
Staphylothermus marinus	F1	GCA000015945.1
Sulfolobus acidocaldarius	DSM639	GCA000012285.1
Sulfolobus acidocaldarius	N8	GCA000340315.1
Sulfolobus acidocaldarius	Ron12/1	GCA000338775.1
Sulfolobus acidocaldarius A	SUSAZ	GCA000508305.1
Sulfurisphaera tokodaii	7	GCA000011205.1
Thermococcus eurythermalis	A501	GCA000769655.1
Thermococcus γ-tolerans	DSM15229	GCA000022365.1
Thermococcus kodakarensis	KOD1	GCA000009965.1
Thermococcus nautili	30-1	GCA000585495.1
Thermococcus onnurineus	NA1	GCA000018365.1
Thermococcus A litoralis	DSM5473	GCA000246985.3
Thermococcus A sibiricus	MM739	GCA000022545.1
Thermococcus B barophilus	MP	GCA000151105.2
Thermofilum carboxyditrophus = Thermofilum B adornatum	1505	GCA000813245.1
Thermofilum B pendens A	Hrk5	GCA000015225.1
Thermogladius cellulolyticus = Thermogladius calderae	1633	GCA000264495.1
Thermoplasma acidophilum	DSM1728	GCA000195915.1
Thermoplasma volcanium	GSS1	GCA000011185.1
Thermoproteus tenax	Kra1	GCA000253055.1
Thermoproteus uzoniensis	768/20	GCA000193375.1
Thermosphaera aggregans	DSM11486	GCA000092185.1
Vulcanisaeta distributa	DSM14429	GCA000148385.1
Vulcanisaeta moutnovskia	768/28	GCA000190315.1
