## Supplemental Table 5 for "The Standard Genetic Code Lacks Redundancy For Amino Acid Codons"

### Sheet: Table S5
Supplemental Table 5. Distribution of Multiple Copies per tRNA Anticodon
	Total		2 Copies				3 Copies							4 Copies									5 Copies				6 Copies			8 Copies
	Multiple Sets		Different # nt	Different	Same		Different # nt	Different (1 nt)	Same (1 nt)	2 Same + 1 Different (1 nt)	Different (2 nt)	2 Same + 1 Different (2 nt)		Different (1 nt)	Same (1 nt)	3 Same + 1 Different (1 nt)	2 Same + 2 Different (1 nt)	Different (2 nt)	3 Same + 1 Different (2 nt)	2 Same + 2 Different (2 nt)	2 Same + 2 Different (3 nt)		Different (2 nt)	3 Same + 2 Different (2 nt)	2 Same + 3 Different (3 nt)		2 Same + 4 Different (1 nt)	2 Same + 4 Different (2 nt)		3 Same + 5 Different (3 nt)
Ala (CGC)	2		1		1
Ala (GGC)	3		1		2
Ala (UGC)	46		1		28				14	1					2
Arg (ACG)
Arg (CCG)	1		1
Arg (CCU)
Arg (GCG)	4		3		1
Arg (UCG)	3		2		1
Arg (UCU)	4		3		1
Asn (GUU)	27		3	3	21
Asp (GUC)	33		4	1	27				1
Cys (GCA)	41		6		1		1	9	3	2	1	1		1		1	4	1		1	1		2	2	1		1	1		1
Gln (CUG)	1		1
Und (NUG)
Gln (UUG)	11		10	1
Glu (CUC)	3		2	1
Glu (UUC)	37		4		33
Gly (ACC)
Gly (CCC)	2		2
Gly (GCC)	31		3	4	5			2	5	11		1
Gly (UCC)	6		3	1	2
His (GUG)
Ile (GAU)	24		12	3	9
Ile (UAU)
Ile 2 (C+AU)
Leu (AAG)
Leu (CAA)	18		15				3
Leu (CAG)	4		1	3
Leu (GAG)	30		18	1	11
Leu (NAG)
Leu (UAA)	7		2	2	1			2
Leu (UAG)	3		3
Lys (CUU)	3				3
Lys (UUU)	13		1	3	9
Met (CAU)	5		3		1			1
iMet (CAU)	33		2	1	28				2
Phe (GAA)	27		3		24
Pro (CGG)
Pro (GGG)
Pro (NGG)
Pro (UGG)	2		2
Ser (CGA)	9		8				1
Ser (GCU)	5		3	2
Ser (GGA)	6		4		1					1
Ser (UGA)	2		1		1
SeC (UCA)
sup (UCA)
Thr (CGU)	3		1		2
Thr (GGU)	7		5	2
Thr (UGU)	10		3	5							1								1
Trp (CCA)	2		2
Tyr (GUA)	5		1		4
Val (CAC)	1		1
Val (GAC)	26		2	3	21
Val (UAC)	6		4		2
??? (NNN)	5		5
Totals	511		152	36	240		5	14	25	15	2	2		1	2	1	4	1	1	1	1		2	2	1		1	1		1
