## Supplemental Table 6 for "The Standard Genetic Code Lacks Redundancy For Amino Acid Codons"

### Sheet: Ala( CGC)
Ala(CGC)
66 nt	72 nt	73 nt	74 nt	75 nt	76 nt	77 nt	78 nt
GUGAUCGGCCUGGAAGGCCAGUACCCUCGCAAGGCAAUGACCAGGGUUCGAAUCCCUGUCGGAGCA	GGGCCCGUAGUCCAGCGGUAGGACGCCGCCCUCGCAAGGCGGAGGCCCCGGGUUCGAAUCCCGGCGGGUCCA	GGGCACGUAGAUCAGCUGGAAGAUCGCUACCUUCGCAAGGUAGAGGCCGCGGGUCCGAAUCCCGCCGUGUCCA	GGGCCGGUAGAUCAGCCCGGUAGAUCGCCACAUUCGCAAUGUGGAGGCCGCGGGUUCGAGUCCCGCCCGGUCCA	GGGCCGGUAGUCUAGCGGAAGGAUGCCCGCCUCGCGCGCGGGAGAUCCCGGGUUCGAAUCCCGGCCGGUCCACCA	GGGCCCGUAGCUCAGCUGGAAGAGCGCCGCCCUCGCAAGGCGGAGGUCCCGGGUUCAAAUCCCGGCGGGUCCACCA	GGGCAAGUAGAUCAGCCCGGUAGAUCGCUGCCUUCGCAAGGCAGAGGCCGCGCGUUCGAAUCGCGCCUUGUCCACCA	GGGCCGGUAGCUCAGCCUGGUACGAGCGCCGCCCUCGCAAGGCGGAGGCCGCGGGUUCAAAUCCCGCCCGGUCCACCA
	GGGCCGGUAGAUCAGCGGUAGAUCGCCUGCUUCGCAAGCAGGAGGGCUCGGGUUCAAAUCCCGACCGGUCCA	GGGCCGGUAGCUCAGCUGGAAGAGCGCCGCCCUCGCAAGGCGGAGGUCCCGGGUUCAAAUCCCGGCCGGUCCA	GGGCCGGUAGCUCAGCCUGGAAGAGUGCCUGGUUCGCACCCAGGAGGUCCCGGGUUCAAAUCCCGGCCGGUCCA	GGGCCGGUAGUCUAGCGGAAGGAUGCCCGCCUCGCGCGCGGGUGAUCCCGGGUUCGAAUCCCGGCCGGUCCACCA	GGGCCGGUAGCUCAGCUGGAAGAGCGCUCGGUUCGCACCCGAGAGGUCCCGGGUUCAAAUCCCGGCCGGUCCACCA	GGGCCGGUAGCUCAGCCUGGAAGAGCGCCGCCCUCGCAAGGCGGAGGCCGCGGGUUCAAAUCCCGCCCGGUCCACCA	GGGCCGGUAGCUCAGCCUGGUAUGAGCGCCGCCCUCGCAAGGCGGAGGCCGCGGGUUCAAAUCCCGCCCGGUCCACCA
	GGGCCGGUAGAUCAGCGGUAGAUCGCUUGCUUCGCAAGCAAGAGGGCUCGGGUCCAAAUCCCGACCGGUCCA	GGGCCGGUAGCUCAGCUGGAAGAGCGCCGCCCUCGCAAGGCGGAGGUCCCGGGUUCAAGUCCCGGCCGGUCCA	GGGCCGGUAGCUCAGCCUGGAAGAGUGCUCGGCUCGCACCCGAGAGGUCCCGGGUUCAAAUCCCGGCCGGUCCA	GGGCCGGUCGUCUAGUGGGAGGAUACCGCCUUCGCACGGCGGAGGUCCCGGGUUCGAAUCCCGGCCGGUCCACCA		GGGCCGGUAGCUCAGCCUGGAAGAGCGCCGCCCUCGCAAGGCGGAGGUCCCGGGUUCAAAUCCCGGCCGGUCCACCA
	GGGCCGGUAGUCUAGCGGAAGGACGCCCGCCUCGCGCGCGGGAGAUCCCGGGUUCAAAUCCCGGCCGGUCCA	GGGCCGGUAGCUCAGCUGGAAGAGCGCCGCCCUCGCACGGCGGAGGUCCCGGGUUCAAAUCCCGGCCGGUCCA	GGGCCGGUAGCUCAGCCUGGAAGAGUGCUCGGUUCGCACCCGAGAGGUCCCGGGUUCAAAUCCCGGCCGGUCCA	GGGCCGGUCGUCUAGUGGGAGGAUGCCACCUUCGCACGGUGGUGGUCCCGGGUUCGAAUCCCGGCCGGUCCACCA		GGGCCGGUAGCUCAGCCUGGAAGAGCGCCGCCCUCGCACGGCGGAGGCCCCGGGUUCAAAUCCCGGCCGGUCCACCA
	GGGCCGGUAGUCUAGCGGAAGGACGCCCGCCUCGCGCGCGGGAGAUCCCGGGUUCGAAUCCCGGCCGGUCCA	GGGCCGGUAGCUCAGCUGGAAGAGCGCUGCCCUCGCACGGCAGAGGUCCCGGGUUCAAGUCCCGGCCGGUCCA	GGGCCGGUAGCUCAGCCUGGAAGAGUGCUUGGCUCGCACCCAAGAGGUCCCGGGUUCAAAUCCCGGCCGGUCCA	GGGCCGGUGGUUUAGGGGUAUAAUGCUGCGUUCGCAACGCAGAAGUCGGGGGUUCAAUUCCCUCCCGGUCCACCA		GGGCCGGUAGCUCAGCCUGGAAGAGCGCUCGGUUCGCACCCGAGAGGUCCCGGGUUCAAAUCCCGGCCGGUCCACCA
	GGGCCGGUAGUCUAGCGGAAGGAUGCCCGCCUCGCGCGCGGGAGAUCCCGGGUUCGAAUCCCGGCCGGUCCA	GGGCCGGUAGCUCAGCUGGAAGAGCGCUGCCCUCGCACGGCAGAGGUCCCGGGUUCGAAUCCCGGCCGGUCCA	GGGCCGGUAGUCUAGCCUGGAAGGAUGCCCGCCUCGCACGCGGGAGAUCCCGGGUUCAAGUCCCGGCCGGUCCA			GGGCCGGUAGCUCAGCCUGGGAGAGCGACGGCUUCGCAAGCCGUAGGCCGCGGGUUCAAAUCCCGCCCGGUCCACCA
	GGGCCGGUAGUCUAGCGGAAGGAUGCCCGCCUCGCGCGCGGGUGAUCCCGGGUUCGAAUCCCGGCCGGUCCA	GGGCCGGUAGCUCAGCUGGAAGAGUGCCCGCCUCGCAAGCGGGAGGUCCCGGGUUCAAAUCCCGGCCGGUCCA	GGGCUCGUAGCUCAGCCUGGCAGAGCGCCGCCUUCGCAAGGCGGAGGCCCCGGGUUCAAAUCCCGGCGAGUCCA			GGGCCGGUAGCUCAGCCUGGGAGAGCGCCGCCCUCGCAAGGCGGAGGCCGCGGGUUCAAAUCCCGCCCGGUCCACCA
	GGGCCGGUAGUUCAGUGGAAGAAUGCCGCCCUCGCACGGCGGAGGUCCCGGGUUCAAAUCCCGGCCGGUCCA	GGGCCGGUGGCGCAGUUGGUAGCGCGCCGCCUUCGCAAGGCGGAGGCCGCGGGUUCGAAUCCCGCCCGGUCCA				GGGCCGGUAGCUCAGCCUGGGAGAGCGCUGCCCUCGCAAGGCAGAGGCCGCGGGUUCAAAUCCCGCCCGGUCCACCA
	GGGCCGGUGGUUUAGGGGUAUAAUGCCUCGUUCGCAACGAGGAUGUCGAGGGUUCGAUUCCCUCCCGGUCCA	GGGCUGGUAGCUCAGAUGGGAGAGCGUUGCCUUCGCAAGGCAGAGGCCGCGGGUUCAAAUCCCGCCCAGUCCA				GGGCCGGUAGCUCAGUUUGGGAGAGCGCUGGCUUCGCAAGCCAGAGGCCGCGGGUUCAAAUCCCGCCCGGUCCACCA
	GGGCCUGUAGAUCAGGGGAAGAUCGUCACGUUCGCAACGUGAAGGCCGCGGGUUCAAAUCCCGCCGGGUCCA	GGGCUGGUAGUUCAGGGGUAGUAAUGCUCGCUUCGCAAGCGAGAGGUCGCGGGUUCAAAUCCCGCCCAGUCCA				GGGCCGGUAGUCUAGCCUGGAAGGAUGCCCGCCUCGCACGCGGGAGAUCCCGGGUUCAAAUCCCGGCCGGUCCACCA
	GGGCCUGUAGAUCAGGGGUAGAUCGUUGCGUUCGCAACGCAAAGGCCGCGGGUUCAAAUCCCGCCGGGUCCA
	GGGCUCGUAGAUCAGCGGAAGAUCGUUACGUUCGCAACGUAAAGGCCGCGGGUUCGAAUCCCGCCGAGUCCA
	GGGCUCGUAGAUCAGCGGCAGAUCGCUUCCUUCGCAAGGAAGAGGCCCCGGGUUCAAAUCCCGGCGAGUCCA
	GGGCUCGUAGAUCAGCGGCAGAUCGCUUCCUUCGCAAGGAAGAGGCCCGGGGUUCAAAUCCCCGCGAGUCCA
	GGGCUCGUAGAUCAGCGGUAGAUCGCUUCCUUCGCAAGGAAGAGGCCCUGGGUUCAAAUCCCAGCGAGUCCA
	GGGCUCGUAGAUCAGGGGAAGAUCGUUACGUUCGCAACGUAAAGGCCGCGGGUUCAAAUCCCGCCGAGUCCA
	GGGCUCGUAGAUCAGGGGAAGAUCGUUACGUUCGCAACGUAAAGGCCGCGGGUUCGAAUCCCGCCGAGUCCA
	GGGCUCGUAGAUCAGGGGGAGAUCGUUACGUUCGCAACGUAAAGGCCGCGGGUUCAAAUCCCGCCGAGUCCA
	GGGCUCGUAGAUCAGGGGUAGAUCGCUACCUUCGCAAGGUAGAGGCCGCGGGUUCGAAUCCCGCCGAGUCCA
	GGGCUCGUAGAUCAGGGGUAGAUCGCUACGUUCGCAACGUAGAGGCCGCGGGUUCAAAUCCCGCCGGGUCCA
	GGGCUCGUAGAUCAGGGGUAGAUCGUUACGUUCGCAACGUAAAGGCCGCGGGUUCAAAUCCCGCCGAGUCCA
	GGGCUCGUAGAUCAGGGGUAGAUCGUUACGUUCGCAACGUAAAGGCCGCGGGUUCAAUUCCCGCCGGGUCCA
	GGGCUCGUAGAUCAGUGGCAGAUCGCUUCCUUCGCAAGGAAGAGGCCCCGGGUUCAAAUCCCGGCGAGUCCA
	GGGCUCGUAGAUCAGUGGCAGAUCGCUUCCUUCGCAAGGAAGAGGCCCGGGGUUCAAAUCCCCGCGAGUCCA
	GGGCUCGUAGAUCAGUGGGAGAUCGCUGUGUUCGCAACGCAGAGGCCGCGGGUUCAAAUCCCGCCGGGUCCA
	GGGCUCGUAGAUCAGUGGUAGAUCGCUUCCUUCGCAAGGAAGAGGCCCCGGGUUCGAAUCCCGGCGAGUCCA
	GGGCUCGUAGAUCAGUGGUAGAUCGCUUCCUUCGCAAGGAAGAGGCCCGGGGUUCAAAUCCCCGCGAGUCCA
	GGGCUCGUAGAUCAGUGGUAGAUCGCUUCCUUCGCAAGGAAGAGGCCCUGGGUUCAAAUCCCAGCGAGUCCA
	GGGCUCGUAGAUCAGUGGUAGAUCGCUUCCUUCGCAAGGAAGAGGCCUCGGGUUCAAAUCCCGACGAGUCCA
	GGGCUCGUAGCUCAGAGGCAGAGCGCCGCAUUCGCAAUGCGGAGGCCCCGGGUUCAAAUCCCGGCGAGUCCA
	GGGCUCGUAGCUCAGCGGAAGAGCGCCGCCUUCGCGAGGCGGAGGCCGCGGGUUCAAAUCCCGCCGAGUCCA
	GGGCUCGUAGCUCAGCGGCAGAGCGCCGCCUUCGCAAGGCGGAGGCCCCGGGUUCAAAUCCCGGCGAGUCCA
	GGGCUCGUAGCUCAGCGGGAGAGCGCCGCCUUCGCGAGGCGGAGGCCGCGGGUUCAAAUCCCGCCGAGUCCA
	GGGCUCGUAGCUCAGUGGGAGAGCGCCGCCUUCGCAAGGCGGAGGCCCCGGGUUCAAAUCCCGGCGAGUCCA
	GGGCUCGUAUAUCAGGGGUAGAUAGCUACGUUCGCAACGUAGAUGCCGCGGGUUCAAAUCCCGCCGGGUCCA
	GGGCUCUUAACUCAGGGGUAGAGUGCUACGUUCGCAACGUAGAUGCCGCGGGUUCAAAUCCCGCAGAGUCCA
	GGGCUCUUAACUCAGGGGUAGAGUGCUACGUUCGCAACGUAGAUGCCGCGGGUUCAAUUCCCGCAGGGUCCA
	GGGCUGAUAGAUCAGGGGUAGAUCGCGACAUUCGCAAUGUCGAGGCCGCGGGUUCAAAUCCCGCUCAGUCCA
	GGGCUUGUAGAUCAGGGGAAGAUCGUUACGUUCGCAACGUAAAGGCCGCGGGUUCGAAUCCCGCCAGGUCCA
	GGGCUUGUAGAUCAGGGGUAGAUCGCUACGUUCGCAACGUAGAGGCCGCGGGUUCAAAUCCCGCCAAGUCCA
	GGGCUUGUAGAUCAGGGGUAGAUCGUUACGUUCGCAACGUAAAGGCCGCGGGUUCAAAUCCCGCCGAGUCCA
	GGGCUUGUAGAUCAGGGGUAGAUCGUUACGUUCGCAACGUAAAGGCCGCGGGUUCGAAUCCCGCCAAGUCCA

### Sheet: Ala (GGC)
Ala (GGC)
72 nt	73 nt	74 nt	75 nt	76 nt	77 nt	78 nt
GGGCACGUAGAUCAGGGGUAGAUCGCUUCCUUGGCAUGGAAGAGGCCUCGGGUUCAAUUCCCGACGUGUCCA	GGGCAGGUAGAUCAGCUGGAAGAUCGCUACCUUGGCAUGGUAGAGGCCUCGGGUUCAAAUCCCGACCUGUCCA	GGGCCGGUAGAUCAGCAUGGAAGAUCGCUACCUUGGCAUGGUAGAGGCCUCGGGUUCGAAUCCCGACCGGUCCA	AGCCGUAGUUUAGCCUGAAAGGAUGCUUGCUUGGCAUGCGGGAGAUCCCGGGUUCAAGUCCCGGCCAGGUUACCA	GGGCCGGUAGCUCAGCUGGAAGAGCGCUCGGUUGGCAUCCGAGAGGUCCCGGGUUCAAAUCCCGGCCGGUCCACCA	GGGCCCGCAGCUCAGCCUGGCAGAGCGCGGCCUUGGCGCGGCCGUGGCCCCGGGUUCAAAUCCCGGCGGGUCCACCA	GGGCCGGUAGCUCAGCCUGGGAUGAGCGCCGCCUUGGCAAGGCGGAGGCCCCGGGUUCAAAUCCCGGCCGGUCCACCA
GGGCCCGUAGUCCAGCGGUAGGACGCCGCCCUGGCACGGCGGAGGCCCCGGGUUCGAAUCCCGGCGGGUCCA	GGGCAGGUAGAUCAGUUGGAAGAUCGCUACAUUGGCAUUGUAGAGGUCGCGAGUUCGAAUCUCGCCCUGUCCA	GGGCCGGUAGAUCAGCCCGGAAGAUCGCCACCUUGGCAUGGUGGAGGCCGCGGGUUCAAAUCCCGCCCGGUCCA	GGGCCGGUAGAUCAGGGGAAGAUCGCUACCUUGGCAUGGUAGAGGCCUCGGGUUCAAUUCCCGACCGGUCCACCA		GGGCCGGUAGAUCAGCUCGGAAGAUCGCUACCUUGGCAUGGUAGAGGCCUCGGGUUCGAAUCCCGACCGGUCCACCA	GGGCCGGUAGCUCAGCCUGGUAUGAGCGCCGCCUUGGCAAGGCGGAGGCCCCGGGUUCAAAUCCCGGCCGGUCCACCA
GGGCCGAUAGAUCAGAGGUAGAUCGCUUCCUUGGCAUGGAAGAGGGCGGGGGUUCAAAUCCCCCUCGGUCCA	GGGCAGGUAGAUCAGUUGGAAGAUCGCUACCUUGGCAUGGUAGAGGCCGGGGGUUCAAAUCCCCCCCUGUCCA	GGGCCGGUAGCUCAGACUGGAAGAGCGCUCGCUUGGCAUGCGAGAGGCCUGGGGUUCAAAUCCCCACCGGUCCA	GGGCCGGUAGUCUAGCGGAAGGAUGCCCGCUUGGCGCGCGGGAGAUCCCGGGUUCAAAUCCCGGCCGGUCCACCA		GGGCCGGUAGCUCAGCCUGGAAGAGCGCCCGGUUGGCAACCGGGAGGUCCCGGGUUCAAGUCCCGGCCGGUCCACCA	GGGCCGGUAGCUCAGCCUGGUAUGAGCGCCGCCUUGGCAAGGCGGAGGCCCGGGUUCAAAUCCCCGGCCGGUCCACCA
GGGCCGAUAGAUCAGCGGAAGAUCGCUUCCUUGGCAUGGAAGAGGCCGCGGGUUCAAUUCCCGCUCGGUCCA	GGGCCGGUGGCGCAGUUGGUAGCGCGCCCGCUUGGCAUGCGGGAGGUCGGGGGUUCGAAUCCCCCCCGGUCCA	GGGCCGGUAGCUCAGACUGGAAGAGCGCUCGGUUGGCAUCCGAGAGGCCCCGGGUUCAAAUCCCGGCCGGUCCA	GGGCCGGUAGUCUAGCGGAAGGAUGCCCGCUUGGCGUGCGGGAGAUCCCGGGUUCGAAUCCCGGCCGGUCCACCA		GGGCCGGUAGCUCAGCCUGGAAGAGCGCCCGGUUGGCAUCCGGGAGGCCCCGGGUUCAAAUCCCGGCCGGUCCACCA	GGGCCGGUAGCUCAGUUUGGGAUGAGCGCUGCCUUGGCAAGGCAGAGGCCCCGGGUUCAAAUCCCGGCCGGUCCACCA
GGGCCGAUAGAUCAGGGGGAGAUCGCUUCCUUGGCAUGGAAGAGGCCGCGGGUUCAAAUCCCGCUCGGUCCA	GGGCUGGUAGCUCAGAUGGGAGAUCGUCGCCUUGGCAUGGCGGAGGCCCCGGGUUCAAAUCCCGGUCAGUCCA	GGGCCGGUAGCUCAGCCUGGAAGAGCGCCGCCUUGGCAUGGCGGAGGCCUGGGGUUCAAAUCCCCACCGGUCCA	GGGCCGGUCGUCUAGUGGGAGGAUGUCCGCUUGGCAUGCGGGUGGUCCCGGGUUCGAAUCCCGGCCGGUCCACCA		GGGCCGGUAGCUCAGCCUGGAAGAGCGCUCGGUUGGCAACCGAGAGGUCCCGGGUUCAAAUCCCGGCCGGUCCACCA
GGGCCGAUAGAUCAGGGGUAGAUCGCUACCUUGGCAUGGUAGAGGCCGCGGGUUCAAUUCCCGCUCGGUCCA	GGGCUGGUAGCUCAGAUGGUAGAUCGUCGCCUUGGCAUGGCGGAGGCCCCGGGUUCAAAUCCCGGUCAGUCCA	GGGCCGGUAGCUCAGCCUGGAAGAGCGCUCGGUUGGCAUCCGAGAGGCCCCGGGUUCAAAUCCCGGCCGGUCCA	UGGCCGGUUAGCUCAGCCUGGAAGAGUGCUCGGUUGGCAUCCGAGAGGUCCCGGGUUCAAAUCCCGGCCGGUCCA		GGGCCGGUAGCUCAGCCUGGAAGAGCGCUCGGUUGGCAUCCGAGAGGUCCCGGGUUCAAAUCCCGGCCGGUCCACCA
GGGCCGGUAGAUCAGAGGUAGAUCGCUUCCUUGGCAUGGAAGAGGCCAGGGGUUCAAAUCCCCUCCGGUCCA	GGGCUGGUAGCUCAGGAGGUAGAGCGUCGCCUUGGCAUGGCGGAGGCCCCGGGUUCAAAUCCCGGCCAGUCCA	GGGCCGGUAGCUCAGCCUGGAAGAGCGCUCGGUUGGCAUCCGAGAGGUCCCGGGUUCAAAUCCCGGCCGGUCCA			GGGCCGGUAGUCUAGCCUGGAAGGAUGCCCGCUCGGCGCGCGGGAGAUCCCGGGUUCAAAUCCCGGCCGGUCCACCA
GGGCCGGUAGAUCAGAGGUAGAUCGCUUCCUUGGCAUGGAAGAGGCCAUGGGUUCAAAUCCCAUCCGGUCCA	GGGCUGGUAGCUCAGGUGGUAGAGUGUCGCCUUGGCAUGGCGGAGGCCCCGGGUUCAAAUCCCGGCCAGUCCA	GGGCCGGUAGCUCAGCCUGGAAGAGCGCUCGGUUGGCAUCCGAGAGGUCCCGGGUUCAACUCCCGGCCGGUCCA			GGGCCGGUAGUCUAGCCUGGAAGGAUGCCCGCUUGGCAUGCGGGAGAUCCCGGGUUCAAGUCCCGGCCGGUCCACCA
GGGCCGGUAGAUCAGGGGAAGAUCGCUACCUUGGCAUGGUAGAGGCCUCGGGUUCAAAUCCCGACCGGUCCA		GGGCCGGUAGCUCAGCCUGGAAGAGCGCUCGGUUGGCAUCCGAGAGGUCCCGGGUUCAAGUCCCGGCCGGUCCA			GGGCCGGUAGUCUAGCCUGGAAGGAUGCCCGCUUGGCGCGCGGGAGAUCCCGGGUUCAAAUCCCGGCCGGUCCACCA
GGGCCGGUAGAUCAGGGGAAGAUCGCUACCUUGGCAUGGUAGAGGCCUCGGGUUCAAUUCCCGACCGGUCCA		GGGCCGGUAGCUCAGCCUGGAAGAGUGCGCGGUUGGCAUCCGCGAGGUCCCGGGUUCAAAUCCCGGCCGGUCCA			GGGCCGGUCGUCUAGUCCGGUAGGAUACGGCAUUGGCAUUGCUGAGGUCGUGGGUUCAAAUCCCACCCGGUCCACCA
GGGCCGGUAGAUCAGGGGUAGAUCGCUACCUUGGCAUGGUAGAGGCCUCGGGUUCAAAUCCCGACCGGUCCA		GGGCCGGUAGCUCAGCCUGGAAGAGUGCGUGGUUGGCAUCCACGAGGUCCCGGGUUCAAAUCCCGGCCGGUCCA			GGGCCGGUCGUCUAGUCUGGUAGGAUGCGCCCUUGGCAUGGGCGAGAUCGAGGGUUCAAAUCCCUCUCGGUCCACCA
GGGCCGGUAGAUCAGGGGUAGAUCGCUACCUUGGCAUGGUAGAGGCCUCGGGUUCAAUUCCCGACCGGUCCA		GGGCCGGUAGCUCAGCCUGGAAGAGUGCUCGGUUGGCAUCCGAGAGGUCCCGGGUUCAAAUCCCGGCCGGUCCA			GGGCUGGUAGCUCAGACUGGGAGAGCGCCGCAUUGGCUGUGCGGAGGCCGCGGGUUCAAAUCCCGCCCAGUCCACCA
GGGCCGGUAGAUCAGUGGGAGAUCGCUACCUUGGCAUGGUAGAGGCCGCGGGUUCAAUUCCCGCUCGGUCCA		GGGCCGGUAGCUCAGCCUGGAAGAGUGUUCGGUUGGCAUCCGAAAGGUCCCGGGUUCAAAUCCCGGCCGGUCCA			GGGCUGGUAGCUCAGCAUGGGAGAGCGCCGCAUUGGCUGUGCGGAGGCCGCGGGUUCAAAUCCCGCCCAGUCCACCA
GGGCCGGUAGAUCAGUGGUAGAUCGCGUCCUUGGCAUGGACGAGGCCGCGGGUUCAAUUUCCGCCCGGUCCA		GGGCCGGUAGCUCAGCCUGGAAGAGUGUUCGGUUGGCAUCCGAGAGGUCCCGGGUUCAAAUCCCGGCCGGUCCA			GGGCUGGUAGCUCAGCCUGGGAGAGCGCCGCAUUGGCUGUGCGGAGGCCGCGGGUUCAAAUCCCGCCCAGUCCACCA
GGGCCGGUAGAUCAGUGGUAGAUCGCUUCCUUGGCAUGGAAGAGGCCGCGGGUUCAAUUCCCGCCCGGUCCA		GGGCCGGUAGCUCAGCCUGGUAGAGCGUCGCCUUGGCAUGGCGAAGGCCUGGGGUUCAAAUCCCCACCGGUCCA
GGGCCGGUAGCUCAGCGGUAGAGCGCCGCCUUGGCAUGGCGGAGGCCUGGGGUUCAAAUCCCCACCGGUCCA		GGGCCGGUAGCUCAGUCUGGUAGAGCGUCGCCUUGGCAUGGCGAAGGCCUGGGGUUCAAAUCCCCACCGGUCCA
GGGCCGGUAGUCUAGCGGAAGGAUGCCCGCUUGGCGCGCGGGAGAUCCCGGGUUCAAAUCCCGGCCGGUCCA		GGGCCGGUAGCUCAGUUUGGGAGAGCGCCGCCUUGGCAUGGCGGAGGCCUGGGGUUCAAAUCCCCACCGGUCCA
GGGCCGGUAGUCUAGCGGAAGGAUGCCCGCUUGGCGUGCGGGAGAUCCCGGGUUCGAAUCCCGGCCGGUCCA		GGGCCGGUCGUCUAGUCCGGUAGGAUACGGCAUUGGCAUUGCUGAGGUCGUGGGUUCAAAUCCCACCCGGUCCA
GGGCUCAUAGAUCAGCGGUAGAUCGCUUCCUUGGCAUGGAAGAGGGCAGGGGUUCAAAUCCCCUUGAGUCCA		GGGCCGGUCGUCUAGUCUGGUAGGAUAGGUGCAUGGCAUGCAUCGGAUCAAGGGUUCAAAUCCCUUCCGGUCCA
GGGCUCGUAGAUCAGAGGUAGAUCACUCCCUUGGCAUGGGAGAGGCCCCGGGUUCAAAUCCCGGCGAGUCCA		GGGCUAGUAGCUCAGCUUGGUAGAGUGUCGCCUUGGCAUGGCGGAGGCCUCGGGUUCAACUCCCGACUAGUCCA
GGGCUCGUAGAUCAGCGGUAGAUCAUCCCCCUGGCACGGGGAAGGCCCCGGGUUCAAAUCCCGGCGAGUCCA		GGGCUGAUAGCUCAGACUGGGAGAGUACCGCAUUGGCUAUGCGGAAGCCGCGGGUUCAAAUCCCGCUCAGUCCA
GGGCUCGUAGAUCAGCGGUAGAUCAUCCCCCUGGCACGGGGAAGGCCGCGGGUUCAAAUCCCGCCGAGUCCA		GGGCUGAUAGCUCAGACUGGGAGAGUGCCGCAUUGGCUAUGCGGAAGCCGCGGGUUCAAAUCCCGCUCAGUCCA
GGGCUCGUAGAUCAGGGGUAGAUCACUCCCUUGGCAUGGGAGAGGCCCCGGGUUCAAAUCCCGGCGAGUCCA		GGGCUGAUAGCUCAGACUGGGAGAGUGCCGCAUUGGCUAUGCGGAUGCCGCGGGUUCAAAUCCCGCUCAGUCCA
GGGCUCGUAGAUCAGUGGUAGAUCACUCCCUUGGCAUGGGAGAGGCCCCGGGUUCAAAUCCCGGCGAGUCCA		GGGCUGAUAGCUCAGCCUGGGAGAGUGCCGCAUUGGCUAUGCGGAUGCCGCGGGUUCGAAUCCCGCUCAGUCCA
GGGCUCGUAGAUCAGUGGUAGAUCAUCCCCCUGGCACGGGGAAGGCCCCGGGUUCAAAUCCCGGCGAGUCCA		GGGCUGAUAGCUCAGCUUGGGAGAGUGCCGCAUUGGCUAUGCGGAAGCCGCGGGUUCAAAUCCCGCUCAGUCCA
GGGCUCGUAGAUCAGUGGUAGAUCAUCCCCCUGGCACGGGGAAGGCCCGGGGUUCAAAUCCCCGCGAGUCCA		GGGCUGGUAGAUCAGACUGGGAGAUCGCCGCAUUGGCUAUGCGGAGGCCGCGGGUUCAAAUCCCGCCCAGUCCA
GGGCUCGUAGAUCAGUGGUAGAUCAUCCCCCUGGCACGGGGAAGGCCUCGGGUUCAAAUCCCGACGAGUCCA		GGGCUGGUAGCUCAGCUUGGUAGAGCGUCGCCUUGGCAUGGCGAAGGCCCCGGGUUCAAAUCCCGGCCAGUCCA
GGGCUGAUAGAUCAGGGGAAGAUCGCUACCUUGGCAUGGUAGAGGCCGCGGGUUCAAUUCCCGCUCAGUCCA		GGGCUGGUAGCUCAGGUUGGUAGAGCGUCGCCUUGGCAUGGCGGAGGCCCCGGGUUCAAAUCCCGGCCAGUCCA
GGGCUGGUAGAUCAGGGGAAGAUCGCUACCUUGGCAUGGUAGAGGCCUCGGGUUCAAUUCCCGACCAGUCCA
GGGCUGGUGGUAAAGUGGUAUUACGCUCCCUUGGCAUGGGAGAGGCCGCGGGUUCAAUUCCCGCCCAGUCCA

### Sheet: Ala (UGC)
Ala (UGC)
72 nt	73 nt	74 nt	75 nt	76 nt	77 nt	78 nt
GGGCCCAUAGCUCAGCGGCAGAGCACCUCCUUUGCAAGGAGGAAGCCCUGGGUUCAAAUCCCAGUGGGUCCA	GGGCAGUUAGAUCAGCUGGAAGAUCGCCUGCUUUGCAAGCAGGAGGUCGUGGGUUCAAAUCCCACACUGUCCA	GGGCCCAUAGCUCAGCCUGGGAGAGCGCCGCCCUUGCAAGGCGGAGGCCCCGGGUUCAAAUCCCGGUGGGUCCA	GGGCCGGUAGCUCAGCCUGGAAGAGCGCUCGGCUUGCAACCGAGAGGUCCCCGGGUUCAAAUCCCGGCCGGUCCA	GGGCCGGUAGCUCAGCUGGAAGAGCGCUCGGUUUGCACCCGAGAGGUCCCGGGUUCAAAUCCCGGCCGGUCCACCA	GGGCCCGCAGCUCAGUCUGGCAGAGCGCGGCCCUUGCGAGGCCGUGGCCCCGGGUUCAAAUCCCGGCGGGUCCACCA	GGGCCGGUAGCUCAGCCUGGUAUGAGCGCCGCCCUUGCAAGGCGGAGGCCCCGGGUUCAAAUCCCGGCCGGUCCACCA
GGGCCCAUAGCUCAGCGGGAGAGCGCCGCCUUUGCAAGGCGGAGGCCCUGGGUUCAAAUCCCAGUGGGUCCA	GGGCCCGUAGCUCAGCUGGGAGAGCGCCGGCCUUGCAAGCCGGAGGCCGUGGGUUCAAAUCCCACCGGGUCCA	GGGCCCGUAGCUCAGACUGGGAGAGCGCCGCCCUUGCAAGGCGGAGGCCCCGGGUUCAAAUCCCGGUGGGUCCA	GGGCCGGUAGUCUAGCGGAAGGAUGCCCGCCUUGCACGCGGGAGAUCCCGGGUUCGAAUCCCGGCCGGUCCACCA	GGGCUUGUAGAUCAGCAGGAAGAUCGCCGCCUUUGCAAGGCGGAGGCCCUGGGUUCGAAUCCCAGCAAGUCCACCA	GGGCCGGUAGCUCAGCCUGGAAGAGCGCCCGGCUUGCACCCGGGAGGCCCCGGGUUCAAAUCCCGGCCGGUCCACCA
GGGCCCAUAGCUCAGCGGGAGAGUGCCUCCUUUGCAAGGAGGAUGCCCUGGGUUCGAAUCCCAGUGGGUCCA	GGGCCCGUAGCUCAGUUGGGAGAGCGCCGCCCUUGCAAGGCGGAGGCCGUGGGUUCAAAUCCCGCCGGGUCCA	GGGCCCGUAGCUCAGACUGGGAGAGCGCCGGCUUUGCAAGCCGGAGGCCCCGGGUUCAAAUCCCGGUGGGUCCA	GGGCCGGUAGUCUAGCGGAAGGAUGCCCGCCUUGCACGCGGGUGAUCCCGGGUUCGAAUCCCGGCCGGUCCACCA		GGGCCGGUAGCUCAGCCUGGAAGAGCGCCGCCCUUGCAAGGCGGAGGUCCCGGGUUCAAAUCCCGGCCGGUCCACCA
GGGCCCAUAGCUCAGCGGUAGAGUGCCUCCUUUGCAAGGAGGAUGCCCUGGGUUCGAAUCCCAGUGGGUCCA	GGGCCCGUAGCUCAGUUGGGAGAGCGCUGCCCUUGCAAGGCAGAGGCCCCGGGUUCAAAUCCCGGUGGGUCCA	GGGCCCGUAGCUCAGACUGGGAGAGCGCUGCCCUUGCAAGGCAGAGGCCCCGGGUUCAAAUCCCGGUGGGUCCA	GGGCCGGUCGUCUAGCGGAAGGAUGCCCGCCUUGCGCGCGGGAGAUCCCGGGUUCGAAUCCCGGCCGGUCCACCA		GGGCCGGUAGCUCAGCCUGGAAGAGCGCUCGGCUUGCACCCGAGAGGUCCCGGGUUCAAAUCCCGGCCGGUCCACCA
GGGCCCAUAGCUCAGUGGGAGAGUGCCUCCUUUGCAAGGAGGAUGCCCAGGGUUCGAAUCCCUGUGGGUCCA	GGGCCUGUGGUCUAAUUGGUAUGACGUCUCCCUUGCGAGGAGAAGACUUUGGGUUCGACUCCCAACUGGUCCA	GGGCCCGUAGCUCAGUCUGGGAGAGCGCCGCCUUUGCAAGGCGGAGGCCCCGGGUUCAAAUCCCGGUGGGUCCA	GGGCCGGUCGUCUAGUGGGAGGAUACCGCCCUUGCACGGCGGAGGUCCCGGGUUCGAAUCCCGGCCGGUCCACCA		GGGCCGGUAGCUCAGCCUGGAAGAGCGCUCGGUUUGCACCCGAGAGGUCCCGGGUUCAAAUCCCGGCCGGUCCACCA
GGGCCCAUAGCUCAGUGGGAGAGUGCCUCCUUUGCAAGGAGGAUGCCCUGGGUUCAAAUCCCAGUGGGUCCA	GGGCGCGUAGCUCAGCUGGAAGAGCGCGGCGUUUGCAACGCCGAGGCCUGGGGUUCAAAUCCCCACGCGUCCA	GGGCCGGUAGAUCAGCCCGGAAGAUCGCUGCCCUUGCAAGGCAGAGGCCGCGGGUUCAAAUCCCGCCCGGUCCA	GGGCCGGUCGUCUAGUGGGAGGAUGCCGCCUUUGCACGGCGGUGGUCCCGGGUUCGAAUCCCGGCCGGUCCACCA		GGGCCGGUAGCUCAGCCUGGGAGAGCGCCGGCUUUGCAAGCCGGAGGCCCCGGGUUCAAAUCCCGGCCGGUCCACCA
GGGCCCAUAGCUCAGUGGGAGAGUGCCUCCUUUGCAAGGAGGAUGCCCUGGGUUCGAAUCCCAGUGGGUCCA	GGGCUCAUAGCUCAGCCGGAAGAGCGCGGCGUUUGCAACGCCGAGGCCAUGGGUUCAAAUCCCAUUGAGUCCA	GGGCCGGUAGCUCAGACUGGAAGAGCGCUCGGCUUGCACCCGAGAGGCCCCGGGUUCAAAUCCCGGCCGGUCCA			GGGCCGGUAGCUCAGCCUGGGAGAGCGCCGGCUUUGCAAGCCGGAGGCCCCGGGUUCGAAUCCCGGCCGGUCCACCA
GGGCCCAUAGCUCAGUGGUAGAGUGCCUCCUUUGCAAGGAGGAUGCCCAGGGUUCGAAUCCCUGUGGGUCCA	GGGCUCAUAGCUCAGCUGGAAGAGCGCCGCCUUUGCGAGGCGGAGGCCGGGGGUUCAAAUCCCCCUGAGUCCA	GGGCCGGUAGCUCAGCCUGGAAGAGCGCCGCCCUUGCAAGGCGGAGGACCCGGGUUCAAAUCCCGGCCGGUCCA			GGGCCGGUAGCUCAGCCUGGGAGAGCGUCGGCUUUGCAAGCCGAAGGCCCCGGGUUCGAAUCCCGGCCGGUCCACCA
GGGCCCAUAGCUCAGUGGUAGAGUGCCUCCUUUGCAAGGAGGAUGCCCUGGGUUCGAAUCCCAGUGGGUCCA	GGGCUCAUAGCUCAGUUGGAAGAGCGCCGCCUUUGCGAGGCGGAGGCCGGGGGUUCAAAUCCCCCUGAGUCCA	GGGCCGGUAGCUCAGCCUGGAAGAGCGCCGCCCUUGCAAGGCGGAGGUCCCGGGUUCAAGUCCCGGCCGGUCCA			GGGCCGGUAGUCUAGCCUGGAAGGAUGCCCGCCUUGCACGCGGGAGAUCCCGGGUUCAAAUCCCGGCCGGUCCACCA
GGGCCCGUAGUCCAGCGGUAGGACGCCGCCCUUGCAAGGCGGAGGCCCCGGGUUCGAAUCCCGGCGGGUCCA	GGGCUCGUAGCUCAGCUGGAAGAGCGCCGCCUUUGCGAGGCGGAGGCCCUGGGUUCGAAUCCCAGCGAGUCCA	GGGCCGGUAGCUCAGCCUGGAAGAGUGCUCGGCUUGCAACCGAGAGGUCCCGGGUUCAAAUCCCGGCCGGUCCA			GGGCCGGUAGUCUAGCCUGGAAGGAUGCCCGCCUUGCACGCGGGAGAUCCCGGGUUCAAGUCCCGGCCGGUCCACCA
GGGCCGAUAGAUCAGCGGUAGAUCGCCUGCUUUGCAAGCAGGAGGGCUCGGGUUCAAAUCCCGAUCGGUCCA	GGGCUCGUAGCUCAGCUGGAAGAGCGCGGCGUUUGCAACGCCGAGGCCUGGGGUUCAAAUCCCCACGGGUCCA	GGGCCGGUAGCUCAGCCUGGAAGAGUGCUCGGUUUGCACCCGAGAGGUCCCGGGUUCAAAUCCCGGCCGGUCCA			GGGCUGAUAGUAUAGACUGGUAGUAUACCCGCCUUGCACGCGGGGGGUCGGGGGUUCAAAUCCCCCUCAGUCCACCA
GGGCCGAUAGAUCAGCGGUAGAUCGCUUGCUUUGCAAGCAAGAGGGCUCGGGUCCAAAUCCCGAUCGGUCCA	GGGCUCGUAGCUCAGCUGGCAGAGCGCCGCCUUUGCGAGGCGGAGGCCUCGGGUUCAAAUCCCGACGAGUCCA	GGGCCGGUAGCUCAGCCUGGAAGAGUGCUUGGCUUGCAACCGAGAGGUCCCGGGUUCAAAUCCCGGCCGGUCCA
GGGCCGGUAGAUCAGCGGUAGAUCGCCUGCUUUGCAAGCAGGAGGCCUCGGGUUCAAACCCCGACCGGUCCA	GGGCUCGUAGCUCAGCUGGGAGAGCGCCGCCUUUGCGAGGCGGAGGCCUCGGGUUCAAAUCCCGACGAGUCCA	GGGCCGGUAGCUCAGCCUGGAAGAGUGUCCGGCUUGCAACCGGAAGGUCCCGGGUUCAAAUCCCGGCCGGUCCA
GGGCCGGUAGUCUAGCGGAAGGACGCCCGCCUUGCGCGCGGGAGAUCCCGGGUUCGAAUCCCGGCCGGUCCA	GGGCUUAUAGCUCAGCUGGAAGAGCGCGGCCUUUGCAAGGCCGAGGCCGGGGGUUCAAAUCCCCCUGAGUCCA	GGGCCGGUAGCUCAGCCUGGAAGAGUGUUCGGCUUGCAACCGAGAGGUCCCGGGUUCAAAUCCCGGCCGGUCCA
GGGCCGGUAGUCUAGCGGAAGGAUGCCCGCCUUGCACGCGGGUGAUCCCGGGUUCGAAUCCCGGCCGGUCCA	GGGCUUGUAGAUCAGAUGGAAGAUCGCUGCCUUUGCAAGGCAGAGGCCCUGGGUUCGAAUCCCAGCAAGUCCA	GGGCCGGUAGUAUAGCCUGGUAGUAUACCCGCCUUGCACGCGGGGGGUCACGGAUUCAAAUUCCGUCCGGUCCA
GGGCUCAUAGCUCAGCGGUAGAGUGCCUCCUUUGCAAGGAGGAUGCCCUGGGUUCGAAUCCCAGUGAGUCCA	GGGCUUGUAGAUCAGAUGGAAGAUCGCUGCCUUUGCAAGGCAGAGGCCCUGGGUUCGAGUCCCAGCAAGUCCA	GGGCCGGUAGUUUAGUCCGGUAGAAUACCUGCCUUGCACGUAGGUGGUCGUGGGUUCAAAUCCCACCCGGUCCA
GGGCUCGUAGAUCAGGGGUAGAUCGUCACGUUUGCAACGUGAAGGCCACGGGUUCAAAUCCCGUCGAGUCCA	GGGCUUGUAGAUCAGCUGGAAGAUCGCCGCCUUUGCAAGGCGGAGGCCCUGGGUUCAAAUCCCAGCAAGUCCA	GGGCUCGUAGCUCAGCCUGGUAGAGCGCCGCCUUUGCAAGGCGGAGGCCUCGGGUUCAAAUCCCGACGAGUCCA
GGGCUCGUAGAUCAGGGGUAGAUCGUCACGUUUGCAACGUGAAGGCCACGGGUUCAAAUCCCGUCGGGUCCA	GGGCUUGUAGAUCAGCUGGAAGAUCGCUGCCUUUGCAAGGCAGAGGCCCUGGGUUCGAGUCCCAGCAAGUCCA	GGGCUCGUAGCUCAGCCUGGUAGAGCGCCGCCUUUGCGAGGCGGAGGCCUCGGGUUCAAAUCCCGACGAGUCCA
GGGCUCGUAGAUCAGGGGUAGAUCGUCACGUUUGCAACGUGAAGGCCACGGGUUCGAAUCCCGUCGAGUCCA	GGGCUUGUAGAUCAGUUGGAAGAUCGCCGCCUUUGCAAGGCGGAGGCCUAGGGUUCGAAUCCCUACAAGUCCA	GGGCUGGUAGUUUAGUCCGGUAGAAUACCUGCCUUGCACGUAGGUGGUCGUGGGUUCGAAUCCCACCCAGUCCA
GGGCUCGUAGCUCAGCGGGAGAGCGCCGCCUUUGCGAGGCGGAGGCCGCGGGUUCAAAUCCCGCCGAGUCCA	GGGCUUGUAGAUCAGUUGGAAGAUCGCUGCCUUUGCAAGGCAGAGGCCCUGGGUUCGAAUCCCAGCAAGUCCA	GGGCCCAUAGCUCAGCCUGGGAGAGCGCCGCCCUUGCAAGGCGGAGGCCCCGGGUUCAAAUCCCGGUGGGUCCA
GGGCUGAUAGAUCAGCGGUAGAUCGCAUGAUUUGCAAUCAUGAGGCCGCGGGUUCAAGUCCCGCUCAGUCCA	GGGCUUGUAGAUCAGUUGGAAGAUCGUCGCCUUUGCAAGGCGAAGGCCCUGGGUUCGAAUCCCAGCAAGUCCA
	GGGCUUGUAGCUCAGCAGGUAGAGCGCCGCCUUUGCGAGGCGGAGGCCCUGGGUCCGAAUCCCAGCAAGUCCA
	GGGCUUGUAGCUCAGCUGGUAGAGCGCCGCCUUUGCAAGGCGGAGGCCCUGGGUCCGAAUCCCAGCAAGUCCA
	GGGCUUGUAGCUCAGUUGGAAGAGCGCCGCCUUUGCAAGGCGGAGGCCCUGGGUUCAAAUCCCAGCAAGUCCA
	GGGCCCGUAGCUCAGGCGGUAGAGCGCCGGCUUUGCAAGCCGGAGGCCGCGGGUUCGAGUCCCGCCGGGUCCA
	GGGCCCGUAGCUCAGUUGGGAGAGCGCUGCCCUUGCAAGGCAGAGGCCGUGGGUUCAAAUCCCGCCGGGUCCA
	GGGCCGGUAGCUCAGCUGGAAGAGCACUCGGUUUGCACCCGAGAGGUCCCGGGUUCAAGUCCCGGCCGGUCCA
	GGGCUUGUAGAUCAGUUGGGAGAUCGCUGCCUUUGCAAGGCAGAGGCCCUGGGUUCGAAUCCCAGCAAGUCCA
