## Supplemental Table 7 for "The Standard Genetic Code Lacks Redundancy For Amino Acid Codons"

### Sheet: Arg (ACG)
Arg(ACG)
73 nt
GGAUCUAUAGCUUAACGGAAAAAGCAUCUAGCUACGGACUAGAAGAUUGUGGGUUCAAAUCCCAUUAGGUCUA

### Sheet: Arg (CCG)
Arg(CCG)
72 nt	73 nt	74 nt	75 nt	76 nt	77 nt	78 nt	79 nt
AGGUCUGUAGUGUAGAGGAUAUCACUGGAGCCUCCGGAGCUCCGAACCUGGGUUCGAUUCCCAGCAGACCUG	GCCCCCGUGGGGUAGGCGGACAUCCUGAGGGUCUCCGGAACCCUCGACCCGGGUUCAACUCCCGGCGGGGGCG	GCACCGAUAGGGUAGUCAGGAUAUCCUAUGGGCCUCCGGAGCCUAUGACUCGGGUUCAAAUCCCGACCGGUGCG	GGACCCGUAGCUCAGCCAGGACGGAGCGCCGGCCUCCGGAGCCGGCGGUCCCGGGUUCAAAUCCCGGCGGGUCCG	GGGCCCGUAGCUCAGCAUGGAUUAGAGCGGCGGCCUCCGGAGCCGUAGGACCCGGGUUCAAAUCCCGGCGGGCCCG	GGCCCCGUAGCUCAGCCAGGAAGAGCGCGGGCCUCCGGAGCCCGUGGUCCCGGGUUCAAGUCCCGGCGGGGCCGCCA	GGGCCCGUAGCUCAGCCAGGACAGAGCGCCGGCCUCCGGAGCCGGAGGUCCCGGGUUCAAAUCCCGGCGGGCCCGCCA	GAGCCCGUAGCCCAGCCAGGACAGAGCGCCAGCCUCCGGGGCCGGAGGUCCCAGGUUCUCGGAGCCCGUGGCGGGCUCG
AGGUCUGUGGUGUAGAGGAUAUCACUGGAGCCUCCGGAGCUCCGAACCUGGGUUCGAUUCCCAGCAGACCUG	GCCCCGGUGGGGUAGGCGGACAUCCUGAGGGUCUCCGGAACCCUCGACCCGGGUUCGAAUCCCGGCCGGGGCG	GGACUCGUAGUAUAGUCUGGAUAACACGGAGGCCUCCGGAGCCUCAGUCCCGGGUUCAAAUCCCGGCGAGUCCG	GGACCCGUAGCUCAGCCAGGAUAGAGCACUGGCCUCCGGAGCCGGCGGUCCCGGGUUCAAAUCCCGGCGGGUCCG	GGGCCCGUAGUGUAAACGGAUAUCACAGGGGCCUCCGGAGCCCCUAAUCCGGGUUCGAUUCCCGGCGGGCCCGCCA	GGGCCCGUAGCGCAGUCAGGAAGCGCGGCGGCCUCCGGAGUCGCAGGUCCCGGGUUCAAAUCCCGGCGGGCCCGCCA	GGGCCCGUAGCUCAGCCAGGAUAGAGCGCCGGCCUCCGGAGCCGGAGGUCCCGGGUUCAAAUCCCGGCGGGCCCGCCA	GGGCCCGUAGCUCAGCAUGGAUCAGAGCGGCGGCCUCCGGAGCCGUAGGACCCGGGUUCAAAUCCCGGCGGGCCCGCCA
AGGUCUGUGGUGUAGCGGAUAUCAUUGGAGCCUCCGGAGCUUCGUACCUGGGUUCGAUUCCCAGCAGACCUG	GCUCCCGUGGGGUAGGUGGACAUCCUCGAGGUCUCCGGAACCUCAGACCCGGGUUCGAAUCCCGGCGGGAGCG	GGACUCGUAGUAUAGUCUGGAUAGAACAGAGGCCUCCGGAGCCUCAAACCCGGGUUCGAAUCCCGGCGGGUCCG	GGACCCGUAGCUCAGCCAGGAUAGAGCACUGGCCUCCGGAGCCGGUGGUCCCGGGUUCAAAUCCCGGCGGGUCCG		GGGCCCGUAGCUCAGCCAGGUAGAGCGGCGGCCUCCGGAGCCGUAGGUCGUGGGUUCAAAUCCCACCGGGCCCGCCA	GGGCCCGUAGCUCAGCCUGGACAGAGCGGCGGCCUCCGGAGCCGUAGGUCGUGGGUUCGAAUCCCACCGGGCCCGCCA	GGGCCCGUAGCUCAGCAUGGAUCAGAGCGGCGGCCUCCGGAGCCGUAGGUCGCGGGUUCAAAUCCCGCCGGGCCCGCCA
GCCCCCGUAGGGUAGUGGAUAUCCUGAGGGUCUCCGGAACCCUCGACCCGGGUUCAAUUCCCGGCGGGGGCG	GGGCCCGUAGCUCAGUGGACAGAGUGCUUGGUUCCGGACCAAGAUGCCGCGGGUUCAAAUCCCGUCGGGUCCG	GGACUCGUAGUAUAGUCUGGAUAGAAUAGAGGCCUCCGGAGCCUCGGGCCCGGGUUCGAAUCCCGGCGGGUCCG	GGACCCGUAGCUCAGCCAGGAUAGAGCGAAGGCCUCCGGAGCCUUAGGUCCCGGGUUCGAAUCCCGGCGGGUCCG		GGGCCCGUAGCUCAGCCCGGUAGAGCGGCGGCCUCCGGAGCCGUAGGACCCGGGUUCAAAUCCCGGCGGGCCCGCCA	GGGCCCGUAGCUCAGUCAGGACAGAGCGGCGGCCUCCGGAGCCGUAGGUCGUGGGUUCAAAUCCCACCGGGCCCGCCA
GCCCCCGUGGGGUAGUGGAUAUCCUGAGGGUCUCCGGAACCCUCGACCCGGGUUCAAUUCCCGGCGGGGGCG	GGGCCCGUAGCUCAGUGGACAGAGUGCUUGGUUCCGGACCAAGAUGUCGCGGGUUCAAAUCCCGUCGGGUCCG	GGGCCCGUAGCUUAGCCAGGACAAGCACGGGUCUCCGGAACCCGAGAUCCCGGGUUCAAAUCCCGGCGGGCCCG	GGACCCGUAGCUCAGCCAGGAUAGAGCGUAGGCCUCCGGAGCCUAAGGUCCCGGGUCCGAAUCCCGGCGGGUCCG		GGGCCCGUGGCGUAGCCAGGAAGCGUGGCGGCCUCCGGAGCCGCAGGCCCCGGGUUCAAAUCCCGGCGGGCCCGCCA	GGGCCCGUAGCUCAGUCAGGAUAGAGCGGCGGCCUCCGGAGCCGUAGGUCGUGGGUUCAAAUCCCACCGGGCCCGCCA
GCCCCGGUAGGGUAGAGGAUAUCCUUGGAGCCUCCGGAGCUUUAGACCUGGGUUCAAGUCCCAGCCGGGGCG	GGGCCCGUAGUGUAAACGGAUAUCACAGGGGCCUCCGGAGCCCCUAAUCCGGGUUCGAUUCCCGGCGGGCCCG	GGGCCUGUAGUAUAGCUUGGAUAGCAUAGGGGCCUCCGGAGCCCCGGACCCGGGUUCGAAUCCCGGCGGGCCCG	GGACCCGUAGCUCAGCCAGGAUGGAGCGCCGGCCUCCGGAGCCAGAGGUCCCGGGUUCAAAUCCCGGCGGGUCCG			GGGCCCGUAGCUUAGCUUGGAUAGAGCGCCGGCCUCCGGAGCCGGUGGUCCGGGGUUCAAGUCCCCGCGGGCCCGCCA
GCCCCGGUAGGGUAGUGGAUAUCCUGGGAGCCUCCGGAGCUUCCGACCCGGGUUCAAAUCCCGGCUGGGGCG	GGGCCCGUAGUGUAAUGGAUCAUCAUAUAGGCCUCCGGAGCCUAUGAUCCGGGUUCGAAUCCCGGCGGGCUCA	GGGCUUGUGGUGUAGCUUGGAUAUCACCGAGGCCUCCGGAGCCUCAGACCCGGGUUCGAAUCCCGGCAUGCCCG	GGACCCGUAGCUCAGUCAGGACGGAGCGCCGGCCUCCGGAGCCGGCGGUCCCGGGUUCAAAUCCCGGCGGGUCCG			GGGCCCGUAGCUUAGUCUGGAUAGAGCGCCGGCCCCCGGAGCCGGAGGUCGCGGGUUCAAAUCCCGCCGGGCCCGCCA
GCCCCUAUAGGGUAGUGGAUAUCCUUGGAGCCUCCGGAGCUCUAGACCGGGGUUCGAAUCCCCGUGGGGGCG	GGGCCCGUGGGGUAGCUGGAUAUCCUCGGGGCCUCCGGAGCCCUUGACCCGGGUUCGAAUCCCGGCGGGCCCG		GGACCCGUAGCUUAGCCAGGACAGAGUGCCAGUCUCCGGAACUGGUGGUCCCGGGUUCAAAUCCCGGCGGGUCCG			GGGCCCGUAGCUUAGUCUGGAUAGAGCGUCGCCCUCCGGAGGCGAAGGUCGCGGGUUCAAAUCCCGCCGGGCCCGCCA
GCCCCUGUAGGGUAGUGGAUAUCCUUGGAGCCUCCGGAGCUCUAGACCGGGGUUCGAAUCCCCGCGGGGGCG	GGGCCCGUGGUGUAACGGAUUAUCAUAUAGGCCUCCGGAGCCUAUAAUCCGGGUUCGAAUCCCGGCGGGCUCA		GGACCCGUUGCAUAGCCUGGAUAGUGCAGGUGAUUCCGGAUCAUCAGGUCGGGGGAUCGAAGCCCCCCGGGUCCU			GGGCCCGUGGCUUAGUAUGGAUAGAGCGUCGCCCUCCGGAGGCGAAGGUCGCGGGUUCAAAUCCCGCCGGGCCCGCCA
GCCUCGGUAGGGUAGUGGACAUCCUAGAAGCCUCCGGAGCUUUUGACCCGGGUUCAAGUCCCGGCCGAGGCG	GGGCGCGUAGCUCAGCGGACAGAGCACUUGGUUCCGGACCAAGAUGCCGCGGGUUCAAAUCCCGUCGCGCCCG		GGGCCCGUAGCCUAGCCAGGAAAGGGCGCCGGCCUCCGGAGCCGGAGAUCCCGGGUUCAAAUCCCGGCGGGCCCG			GGGCCCGUGGCUUAGUCGGGAUAGAGCGUCGCCCUCCGGAGGCGAAGAUCGCGGGUUCAAAUCCCGCCGGGCCCGCCA
GCCUCGGUAGGGUAGUGGACAUCCUAGAAGCCUCCGGAGCUUUUGACCCGGGUUCAAGUCCCGGCCGGGGCG	GGGCGCGUAGCUCAGCGGACAGAGCACUUGGUUCCGGACCAAGAUGUCAGGGGUUCAAAUCCCUUCGCGCCCG		GGGCCCGUAGCCUAGCCAGGAUAGGGCGCCGGCCUCCGGAGCCGGAGGACCCGGGUUCAAAUCCCGGCGGGCCCG			GGGCCGGUAGUUUAGCCAGGAGAGAACGCCGCCCUCCGGAGGCGGAGGUCCCGGGUUCAAAUCCCGGCCGGCCCGCCA
GCCUCGGUAGGGUAGUGGAUAUCCUAGAAGCUUCCGGAGCUUUUGACCCGGGUUCGAGUCCCGGCCGGGGCG	GGGCGCGUAGCUCAGUGGACAGAGUUCUUGGUUCCGGACCAAGAUGUCGAGGGUUCAAAUCCCUUCGCGCCCG		GGGCCCGUAGCCUAGCCAGGAUAGGGCGCCGGCCUCCGGAGCCGGUGAUCCGGGGUUCAAAUCCCCGCGGGCCCG			GGGCCGGUAGUUUAGCCAGGAUAGAACGCCGCCCUCCGGAGGCGGAGGUCCCGGGUUCAAAUCCCGGCCGGCCCGCCA
GGACCUGUAGUGUAGCGGAUAUCACUUAAGCCUCCGGAGCUUAGAACCCGGGUUCGAGUCCCGGCAGGUCCG	GGGCGCGUAGCUCAGUGGACAGAGUUCUUGGUUCCGGACCAAGAUGUCGCGGGUUCAAAUCCCGUCGCGCCCG		GGGCCCGUAGCCUAGCCUGGAUAGGGCGCCGGCCUCCGGAGCCGGAGAUCCCGGGUUCAAAUCCCGGCGGGCCCG			GGGCCGGUAGUUUAGCCAGGAUAGAACGCCGGCCUCCGGAGCCGGAGGUCGCGGGUUCAAAUCCCGCCCGGCCCGCCA
GGACCUGUGGUGUAGAGGAUAUCACUUUAGCCUCCGGAGCUUAGAACCCGGGUUCGAUUCCCGGCAGGUCCU	GGGCGCGUAGCUCAGUGGAUAGAGUCCUUGGUUCCGAACCAAGAUGCCGCGGGUUCAAAUCCCGUCGCGCCCG		GGGCCCGUAGCUCAGCAUGGUCAGAGCGUCGGCCUCCGGAGCCGAAGGUCGCGGGUUCGAGUCCCGCCGGGCCCG			GGGCCGGUGGCCUAGCCUGGAUGGGGCGUCGGCCUCCGGAGCCGAAGGUCGCGGGUUCGAAUCCCGCCCGGCCCGCCA
GGGCCCGUGGGGUAGUGGAUAUCCUGGAGGUCUCCGGAACCUCCGACCCGGGUUCAAUUCCCGGCGGGCCCG	GGGCGGCUAGUUCAGCGGACAGAACGCCUGGUUCCGGACCAGAUGGUCGGGGGUUCAAAUCCCUCGCCGCCCG		GGGCCCGUAGCUCAGCCAGGACAGAGCCCUGGUCUCCGGAACCAGAGGUCCCGGGUUCAAAUCCCGGCGGGCCCG			GGGCCGGUGGCCUAGUCUGGACGGGGCGUCGGCCUCCGGAGCCGAAGGUCGCGGGUUCGAAUCCCGCCCGGCCCGCCA
GGGCCUGUAGUGUAGCGGAUAGCACAUAAGCCUCCGGAGCUUAUAUCCUGGGUUCGAGUCCCAGCAGGCCCG			GGGCCCGUAGCUCAGCCAGGAUAGAGUGUCAGCCUCCGGAGCUGAAGGGCGCGGGUUCAAAUCCCGCCGGGCCCA			GGGCCGGUGGCUUAGCCUGGAUAGAGCGUCGGCCUCCGGAGCCGAAGGUCGCGGGUUCAAAUCCCGCCCGGCCCGCCA
GGGCCUGUAGUGUAGUGGACAGCACAUAAGCCUCCGGAGCUUAUAUCCUGGGUUCAAAUCCCAGCAGGCCCG			GGGCCCGUCGCCUAGCCAGGACAGGGCGCCGGCCUCCGGAGCCGGAGGCCCCGGGUUCAAAUCCCGGCGGGCCCG			GGGCCGGUGGCUUAGCCUGGAUAGAGCGUCGGCCUCCGGAGCCGAAGGUCGCGGGUUCGAAUCCCGCCCGGCCCGCCA
GGGCCUGUAGUGUAGUGGAUAUCACUUUAGCCUCCGGAGCUUAGAACCCGGGUUCGAUUCCCGGCAGGCCCG			GGGCCCGUCGCCUAGCCAGGAUAGGGCGCCGGCCUCCGGAGCCGGAGGACCCGGGUUCAAAUCCCGGCGGGCCCG
GUCCCGGUAGGGUAGAGGAUAUCCUGAGAGCCUCCGGAGCUUUCGACCCGGGUUCAAGUCCCGGCCGGGACG			GGGCCCGUCGCCUAGCCAGGAUAGGGCGCCGGCCUCCGGAGCCGGAGGUCCCGGGUUCAAGUCCCGGCGGGCCCG
GUCCCGGUAGGGUAGUGGAUAUCCUGAAAGCCUCCGGAGCUUUCGACCCGAGUUCGAAUCUCGGCCGGGGCG			GGGCCCGUCGCCUAGUCAGGACAGGGUGCUGGCCUCCGAAGCCAGUUGUCGUGGGAUCGAAGCCCACCGGGCCCG
GUCUCGGUAGGGUAGUGGAUAUCCUGAAAGCCUCCGGAGCUUUCGACCCGGGUUCGAAUCCCGGCCGGGGCG			GGGCCCGUCGCCUAGUCAGGACAGGGUGCUGGCCUCCGGAGCUAGUUGUCGUGGGAUCGAAGCCCACCGGGCCCG
			GGGCCCGUUGCCUAGCCAGGAUAGGGCGCCGGCCUCCGGAGCCGGAGGACCCGGGUUCAAAUCCCGGCGGGCCCG
			GGGCCGGUAGUUUAGCCAGGAUAGAACGCCGCCCUCCGGAGGCGGAGGUCCCGGGUUCAAAUCCCGGCCGGCCCG
			GGGCUCGUAGCGUAGUCAGGAUAUCGCGGUGGCCUCCGGAGCCGCAGAUCCUGGGUUCGAAUCCCAGCGAGCCCG
			GGGCUCGUAGUGUAGUGGAUAUCAUUUUAGCCUCCGGAGCUUAGAACCCGGGUUCGAUUCCCGGCGGGCCCGCCA

### Sheet: Arg (GCG)
Arg (GCG)
72 nt	73 nt	74 nt	75 nt	76 nt	77 nt	78 nt	79 nt	85 nt
GCCCCCGUGGGGUAGCGGAUAUCCUGAGGGGCUGCGGACUCCUCGACCCGGGUUCAACUCCCGGCGGGGGCA	GCCUUGAUAGUGUAGUUGGAUAACACGUAGGAUUGCGGAUCCUAUUCCCCGGGUUCAAGUCCCGGUCAGGGCA	GCCCCCGUGGGGUAGCUUGGAUAUCCUUGGGGGCUGCGGACUCCCAGACCCGGGUUCGAAUCCCGGCGGGGGCA	GCCCCGAUGGUGUAGCCCGGAUAACACACGGCACUGCGGAUGCCGAGAUCGGGGGUUCAAAUCCCCCUCGGGGCG	GGACCCGUAGCUCAGCCUGGAUCAGAGCGGCGGCCUGCGGAGCCGUAGGUCGUGGGUUCAAAUCCCACCGGGUCCG	GCCCGGGUCGCCUAGCCAGGAUAGGGCGCUGGCCUGCGGAGCCAGUUUUUUCAGGGGUUCAAAUCCCCUCCCGGGCG	GCCCCGGUGGCCUAGCCUGGAUAGGGCGCGAGGCUGCGGACCUCGAGGUCCGGGGUUCAAAUCCCCGCCGGGGCGCCA	GCCCUGGUGGUCUAGUCAGGAUAUGAUUCAGGACUGCGGAUCCUGAGGUCGCGGGUUCAAAUCCCGCCCAGGGCACCA	GCCGGCGUGGCAGAGCAUGGACACUGCGGCGGAAUGCGAAUCCGCUGGGCUUCGCCCGUCGGGAGUUCAAAUCUCCCCGCCGGCU
GCCCCGAUAGGGUAGUGGACAUCCUUGGAGCCUGCGGAGCUCUAGACCUGGGUUCAAAUCCCAGUCGGGGCG	GUCCGGAUAGGGUAGUGGACUAUCCUCUUGGCUUGCGGAGCCAGGGACCGGAGUUCAAAUCUCCGUCCGGACG	GCCCCGAUGGUGUAGUUUGGAUAACACAUAGGACUGCGGAUCCUAUUCCCCGGGUUCAAAUCCCGGUCGGGGCA	GCCCCGGUAGUUUAGUCUGGACAAAACGCCGGACUGCGGAUCCGGAGAUCGGGGGUUCAAAUCCCCCCCGGGGCG	GGGACCCGUCGCCUAGCCAGGAUAGGGCGCCGGCCUGCGGAGCCGGAGGCCCCGGGUUCAAGUCCCGGCGGGCCCG	GCCCCGGUGGCCUAGCCUGGAUAGGGCGCGAGGCUGCGGACCUCGAGGUCCGGGGUUCAAAUCCCCGCCGGGCGCCA	GCCCCGGUGGCCUAGUCUGGAUAGGGCGCGAGGCUGCGGACCUCGAGGUCCGGGGUUCAAAUCCCCGCCGGGGCGCCA	GGCCCCGUGGCCUAGCCUGGACUAGGGCGCCGGCCUGCGGAGCCGGAGGUCCCGGGUUCAAAUCCCGGCGGGGCCGCCA
GCCCCGAUAGGGUAGUGGAUAUCCUUGAAGCCUGCGGAGCUUUAGACCUGGGUUCGAAUCCCAGUCGGGGCG	GUCCGGAUAGGGUAGUGGACUAUCCUCUUGGCUUGCGGAGCCAGGGACCGGCGUUCAAAUCGCCGUCCGGACG	GCCCGAGUGGGGUAGCAUGGAUAUCCUGGGGGCCUGCGGAGCCCUUGACCCGGGUUCGAAUCCCGGCUCGGGCA	GCCCGGGUCGCCUAGCCAGGAUAGGGCGCUGGCCUGCGGAGCCAGUUGUCAGGGGUUCAAAUCCCCUCCCGGGCG	GGGCCCGUAGCCUAGCCAGGAUUAGGGCGUCGGCCUGCGGAGCCGAAGGUCGGGGGUUCAAAUCCCCCCGGGUCCG	GGGCCCGUGGCGUAGCUAGGAAGCGUGGCGGCCUGCGGAGCCGUUGGUCCCGGGUUCAAGUCCCGGCGGGCCCGCCA	GCCCCGGUGGCCUAGUCUGGAUAGGGCGCGAGGCUGCGGACCUCGAGGUCCGGGGUUCGAAUCCCCGCCGGGGCGCCA	GGGCCCGUAGCUCAGCCAGGACCAGAGCGCCGGCCUGCGGAGCCGGAGGUCCCGGGUUCAAAUCCCGGCGGGCCCGCCA
GCCCCGAUAGGGUAGUGGAUAUCCUUGGAGCCUGCGGAGCUCUAGACCUGGGUUCAAGUCCCAGUCGGGGCG	GUCCGGGUAGGGUAGUGGACUAUCCUCUUGGCUUGCGGAGCCAGGGACCAGCGUUCAAAUCGCUGUCCGGACG	GCCCGUGUGGGGUAAUUUGGAUAUCCUGAAGGCCUGCGGAGCCUUAGAUUCGGGUUCAAAUCCCGGCGCGGGCG	GGACCCGUAGCUCAGCCAGGACGGAGCGCCGGCCUGCGGAGCCGGAGGUCCCGGGUUCAAGUCCCGGCGGGUCCG	GGGCCCGUAGCGCAGCCUGGAUCAGCGCGGCGGCCUGCGGAGCCGUAGGUCGCGGGUUCAAAUCCCGCCGGGCCCG	GGGCAUAUGGGGUAGCUUGGAUAUCCUAGGGGCUUGCGGAGCCCUAGACUUGGGUUCGAAUCCCAAUAUGCCCGCCA	GCCCCGGUGGCCUAGUCUGGAUAGGGCGUGAGGCUGCGGACCUCAAGGUCCGGGGUUCAAAUCCCCGCCGGGGCGCCA
GCCCCGGUGGGGUAGCGGAUAUCCUCGGGGGCUGCGGACUCCCGGACCCGGGUUCAAGUCCCGGCCGGGGCA	GUCCGGGUAGGGUAGUGGACUAUCCUCUUGGCUUGCGGAGCCAGGGACCGGAGUUCAAAUCUCCGUCCGGACG	GCCCUCAUAGGGUAGGCAGGAUAUCCUCGCGGACUGCGGAUCCGUGGACUCGGGUUCAAAUCCCGAUGGGGGCG	GGACCCGUAGCUCAGCCAGGACGGAGUGCUGGCCUGCGGAGCCAGUGGUCCCGGGUUCAAAUCCCGGCGGGUCCG	GGGCCCGUAGCUCAGCAAGGAUCAGAGCGUCGGCCUGCGGAGCCGAAGGUCGCGGGUUCGAGUCCCGCCGGGCCCG		GGCCCCGUAGCUCAGCAUGGACAGAGCGGCGGCCUGCGGAGCCGUAGGACCCGGGUUCAAAUCCCGGCGGGGCCGCCA
GCCCCGGUGGGGUAGCGGAUAUCCUUGGGGGCUGCGGACUCCCAGACCCGGGUUCAAUUCCCGGCCGGGGCA	GUCCUGAUAGGGUAGUGGACUAUCCUCCUGGCUUGCGGAGCCAGGGACCGGAGUUCAAAUCUCCGUCAGGACG	GCCCUCAUGGGGUAGCUAGGAUAUCCUCGCGGACUGCGGAUCCGUGGACUCGGGUUCAAAUCCCGAUGGGGGCG	GGACCCGUAGCUCAGCCAGGAUAGAGCGCCGGCCUGCGGAGCCGGCGGUCCCGGGUUCAAGUCCCGGCGGGUCCG	GGGCCCGUCGCCUAGCCAGGAUCAGGGCACCGGCCUGCGAAGCCGGGGAUCCCGGGUUCAAAUCCCGGCGGGCCCG		GGCCCCGUAGCUCAGCAUGGAUAGAGCGGCGGCCUGCGGAGCCGUAGGACCCGGGUUCAAAUCCCGGCGGGGCCGCCA
GCCCUGAUAGUGUAGUGGAUAUCACUUAGGAUUGCGGAUCCUAUAACCCGGGUUCAAGUCCCGGUCAGGGCA	GUCCUGAUAGGGUAGUGGACUAUCCUCUUGGCUUGCGGAGCCAGGGACCGGAGUUCAAAUCUCCGUCAGGACG	GCCCUCAUGGGGUAGGUAGGAUAUCCUCGCGGACUGCGGAUCCGUGGACUCGGGUUCAAAUCCCGAUGGGGGCG	GGACCCGUAGCUUAGCCAGGACAGAGUGCUGGCCUGCGGAGCCAGUGGUCCCGGGUUCAAAUCCCGGCGGGUCCG			GGGCCCGUAGCUCAGCCUGGAUAGAGCGGCGGCCUGCGGAGCCGUAGGUCGUGGGUUCAAAUCCCAUCGGGCCCGCCA
GCCCUGGUAGUGUAGCGGAUAUCACGUAGGAUUGCGGAUCCUAUUACCCGGGUUCAAGUCCCGGUCAGGGCA	GUCCUGGUAGGGUAGUGGACCAUCCUACGGGCUUGCGGAGCCUGUGACCGGAGUUCAAAUCUCCGUCAGGACG	GCCCUCAUGGGGUAGUUAGGAUAUCCUCGCGGACUGCGGAUCCGUGGACUCGGGUUCAAAUCCCGAUGAGGGCG	GGACCCGUGGCUCAGCCAGGACAGAGCGAAGGCCUGCGGAGCCUUAGGUCCCGGGUUCAAAUCCCGGCGGGUCCG			GGGCCCGUAGCUCAGCCUGGAUGGAGCGGCGGCCUGCGGAGCCGUAGGUCGUGGGUUCAAAUCCCACCGGGCCCGCCA
GCUCUGGUGGGGUAGCGGAUAUCCUGGGGGGCUGCGGACUCCCCGACCCGGGUUCAACUCCCGGCCAGAGCA	GUCCUGGUAGGGUAGUGGACUAUCCUCCUGGCUUGCGGAGCCAGGGACCGGAGUUCAAAUCUCCGUCAGGACG	GCCCUCGUAGGCUAGUUAGGAUAGACUCGUGGACUGCGGAUCCAUGGACUCGGGUUCGAAUCCCGACGGGGGCG	GGACUCGUUGCAUAGCUUGGAUAGUGCGAACGCUUGCGGAGCGUUAGGUCGCCGGUUCGAAUCCGGUCGGGUCCG			GGGCCCGUCGUCUAGCCAGGAUAGGACGCCGGCCUGCGGAGCCGGUAGUCCGGGGUUCAAAUCCCCGCGGGCCCGCCA
GCUUGGGACAUUUGUAUUUAAGUGCUGGCCUGCGGAGCCGGGGGGUCCCGGGUUCAAAUCCCGGCCCAGGCC	GUCCUGGUAGGGUAGUGGACUAUCCUCUUGGCUUGCGGAGCCAGGGACCGGAGUUCAAAUCUCCGUCAGGACG	GCCCUGGUGGUGUAGCUUGGAUAACACGUGGGACUGCGGAUCCCAUUCCCCGGGUUCAAAUCCCGGCCAGGGCA	GGGCCCAUAGUUCAGCUUGGACAGAAUGGCUGCCUGCGGAGCAGUUGGUCGAGGGUUCGAGUCCCUCUGGGCCCG			GGACCCGUGGCUCAGCCAGGAUAGAGCGCCAGCCUGCGGAGCUGGUGGUCCCGGGUUCAAAUCCCGGCGGGUCCGCCA
GUCCCGGUAGGGUAGAGGAUAUCCUAGAAGCCUGCGGAGCUUUUGACCCGGGUUCAAAUCCCGGCCGGGGCG	GGCCCCGCAGUCUAGCCUGGAUAGGACGCGGGCCUGCGGAGCCCGUAGCCCGGGUUCAAAUCCCGGCGGGGCCA	GCUCCUGUGGGUUAGUUAGGAUAUGCUUGCGAACUGCGGAUUCGCAGACUCGGGUUCAAAUCCCGGCAGGAGCG	GGGCCCAUAGUUCAGCUUGGAUAGAAUGGCUGCCUGCGGAGCAGUUGGUCGAGGGUUCGAGUCCCUCUGGGCCCG			GGGCCCGUAGCUUAGCUUGGAUAGAGCGCCGGCCUGCGGAGCCGGAGGUCAGGGGUUCAAAUCCCCUCGGGCCCGCCA
GUCCCGGUAGGGUAGAGGAUAUCCUAGAAGCCUGCGGAGCUUUUGACCGGGGUUCAAGUCCCCGCCGGGACG	GGGCCCGUAGCUUAGCUAGGUAAAGCGCCGGGUUGCGGACCCGGAGAUCGCGGGUUCGAAUCCCGCCGGGCCCG	GCCCCUGUGGGUUAGUCAGGACAUGCUUGCGAACUGCGGAUUCGCCGACCCGGGUUCAAAUCCCGGCAGGGGCG	GGGCCCGUAGCCUAGCCUGGAUAGGGCGCCGGCCUGCGGAGCCGGAGGACCCGGGUUCAAAUCCCGGCGGGCCCG			GGGCCCGUAGUCUAGCCAGGAUAGGACGCCGGCCUGCGGAGCCGGUAGUCCGGGGUUCAAAUCCCCGCGGGCCCGCCA
GUCCUGGUAGGGUAGAGGAUAUCCUUGGGGCUUGCGGAGCCUUAGACCCGAGUUCGAUUCUCGGUCGGGACG	GUCCUGGUAGGGUAGUGGACUAUCCUCUUGGCUUGCGGAGCCAGGGACCGGAGUUCAAAUCUCCGCCAGGACG	GCCCGAGUGGGGUAACUUGGAUAUCCUGAAGGCCUGCGGAGCCUAAGAUCCGGGUUCAAAUCCCGGCCCGGGCA	GGGCCCGUAGCCUAGCCUGGAUAGGGCGCCGGCCUGCGGAGCCGGAGGCCCCGGGUUCAAAUCCCGGCGGGCCCG
GCCCCGGUAGGGUAGCUGGAUAUCCUCGGGGGCUGCGGACUCCCGGACCCGGGUUCGAAUCCCGGCCGGGGCA		GCCCGAGUGGGGUAAUUUGGAUAUCCUGGAGGCCUGCGGAGCCUCAGAUCCGGGUUCAAAUCCCGGCCCGGGCA	GGGCCCGUAGCCUAGCCUGGAUAGGGCGCCGGCCUGCGGAGCCGGAGGUCCCGGGUUCAAAUCCCGGCGGGCCCG
GCCCUGAUAGUGUAGCGGAUAUCACGUAGGACUGCGGAUCCUAUUACCCGGGUUCAAGUCCCGGUCAGGGCA		GCCCGAGUGGGGUAAUUUGGAUAUCCUGGAGGCCUGCGGAGCCUCAGAUCCGGGUUCGAAUCCCGGCCCGGGCA	GGGCCCGUAGCUCAGCCUGGAUGGAGCGGCGGCCUGCGGAGCCGUAGGUCGUGGGUUCAAAUCCCACCGGGCCCG
GCCUUGAUAGUGUAGCGGAUAUCACGAGGGACUGCGGAUCCCUUUACCCGAGUUCAAAUCUCGGUCAGGGCG		GCCCGAGUGGGGUAGCUUGGAUAUCCUAAGAGAUUGCGGAUCUUUAGACCCGGGUUCGAAUCCCGGCUCGGGCG	GGGCUCGUUGCAUAGCAUGGAUAGUGCGAUCGCUUGCGGAGCGAUAGGUCGCCGGUUCGAAUCCGGUCGGGCCCG
GUCCCGAUAGGGUAGUGGACAUCCUAGAGGCCUGCGGAGCCUCAGACCCGGGUUCGAAUCCCGGUCGGGACG		GCCCUGAUAGUGUAGCCUGGAUAUCACGCGGGACUGCGGAUCCCGUUACCCGGGUUCAAAUCCCGGUCAGGGCA	GGGCCCGUCGCCUAGCUUGGAUAGGGCGCCGGCCUGCGGAGCCGGAGGACCCGGGUUCAAGUCCCGGCGGGCCCG
GUCCCGAUAGGGUAGUGGAUAUCCUUGAGGCCUGCGGAGCCUUAGACCUGAGUUCAAGUCUCAGUCGGGACG		GGGCCCGUCGCCUAGCCAGGAUAGGGCGCCGGCCUGCGGAGCCGGAGGCCCCGGGUUCAAGUCCCGGCGGGCCCG	GGACCCGUAGCUCAGCCAGGACGGAGCGCCGGCCUGCGGAGCCGGCGAUCCCGGGUUCAAAUCCCGGCGGGUCCG
GUCCCGAUAGGGUAGUGGAUAUCCUUGAGGCCUGCGGAGCCUUAGACUCGAGUUCAAGUCUCGGUCGGGACG			GGACCCGUAGCUCAGCCAGGACGGAGCGCCGGCCUGCGGAGCCGGCGGUCCCGGGUUCAAAUCCCGGCGGGUCCG
GUCCCGAUGGGGUAGCGGACAUCCUUGAGGCCUGCGGAGCCUUAGACCCGAGUUCAAAUCUCGGUCGGGACG			GGACCCGUAGCUCAGCCAGGAUAGAGCGCCGGCCUGCGGAGCCGGCGAUCCCGGGUUCAAAUCCCGGCGGGUCCG
GUCCCGAUGGGGUAGCGGAUAUCCCGGAGGCCUGCGGAGCCUUCAACCCGGGUUCGAAUCCCGGUCGGGACG			GGCCCCGUGGCCCAGCAUGGAUAGGGCGGCGGCCUGCGGAGCCGUAGGACCCGGGUUCAAGUCCCGGCGGGGCCG
GUCCCGAUGGGGUAGUGGAUAUCCCGGAGGCCUGCGGAGCCUUCAACCCGGGUUCGAAUCCCGGUCGGGACG			GUCCCGAUAGGGUAGUGGAUAUCCUUGAGGCCUGCGGAGCCUUAGACCCGAGUUCAAAUCUCGGUCGGGACGCCA
GUCCCGGUAGGGUAGCGGAUAUCCUUGAGGCCUGCGGAGCCUUAGACCCGAGUUCGAUCCUCGGUCGGGACG			GUCCCGGUAGGGUAGUGGAUAUCCUGGAGGCCUGCGGAGCCUUCGACCCGAGUUCAAGUCUCGGCCGGGACGCCA
GUCCCGGUAGGGUAGCGGAUAUCCUUGGGGCCUGCGGAGCCUUAGACCUGAGUUCAAGUCUCAGUCGGGACG
GUCCCGGUAGGGUAGUGGACAUCCUAGAAGCUUGCGGAGCUUUUGACCCGGGUUCAAGUCCCGGCCGGGGCG
GUCCCGGUAGGGUAGUGGAUAUCCUAGAAGCCUGCGGAGCUUUUGACCCGGGUUCAAGUCCCGGCCGGGGCG
GUCCCGGUAGGGUAGUGGAUAUCCUAGAAGCCUGCGGAGCUUUUGACCUGGGUUCAAGUCCCAGCCGGGACG
GUCCCGGUGGGGUAGUGGACAUCCUAGAAGCCUGCGGAGCUUUUGACCCGGGUUCAAGUCCCGGCCGGGGCG

### Sheet: Arg (UCG)
Arg (UCG)
72 nt	73 nt	74 nt	75 nt	76 nt	77 nt	78 nt	79 nt
GCCCCCGUGGGGUAGGGGACAUCCUGGUGGCCUUCGGAGCCACAGACCCGGGUUCGAUUCCCGGCGGGGGCG	GCCCCCGUGGUGUAGGUGGAUAGCAUAGGUGGGUUCGCACCGCCUGACUGGGGUUCAAAUCCCCACGGGGGCG	GCCCUGGUAGUUUAGCCCGGACAGAACGGGGGACUUCGGAUCCCCAGACCCGGGUUCAAAUCCCGGCCAGGGCU	GGGCACGUAACUCAGCCAGGACAGAGUACCGGAUCUCGUAUCCGGCCGUCGCGUGGUUCGAAUCCCGUCGUGCCCG	GCCCCCGUAGCUCAGCCAGGAAGAGCGCGGGCCUUCGGAGCCCGUGGUCGCGGGUUCAAAUCCCGCCGGGGGCGCCA	GGCCCCGUAGCUCAGCCAGGAAGAGCGGCGGCCUUCGGAGCCGUAGGUCGUGGGUUCGAAUCCCACCGGGGCCGCCA	GGGCCCGUAGCCUAGCCAGGAUAGGGCGCCGGCCUUCGGAGCCGGAGGUCCGGGGUUCAAAUCCCCGCGGGCCCGCCA	GGGCCCGUAGCUCAGCCAGGACCAGAGCGCCGGCCUUCGGAGCCGGCGGUCCCGGGUUCAAAUCCCGGCGGGCCCGCCA
GCCCUGGUGGUGUAGAGGAUAUCACGGGGGACUUCGGAUCCCCAAACCCGGGUUCAAAUCCCGGCCAGGGCC	GGGCCCGUGGGGUAGGUGGACAUCCUCGGGGGCUUCGGACCCCCUGACCCGGGUUCAAAUCCCGGCGGGUCCG	GGACUCGUGGGGUAGCCAGGAUAUCCUACCGGGCUUCGGACCCGGAGACCCGCGUUCGAAUCGCGGCGAGUCCG	GGGCCCGUAGCCUAGCCAGGAUCAAGGUACCGGCCUUCGGAGCCGGGGAUCCCGGGUUCAAAUCCCGGCGGGCCCG	GGACCCGUAGCUCAGCCAGGAUCAGAGCAUCGGCCUUCGGAGCCGGAGGUCCCGGGUUCAAAUCCCGGCGGGUCCA	GGCCCCGUAGCUCAGUCAGGAAGAGCGGCGGCCUUCGGAGCCGUAGGUCGUGGGUUCAAAUCCCACCGGGGCCGCCA	GGGCCCGUAGCUCAGCCAGGACAGAGCGCCGGCCUUCGGAGCCGGCGGUCCCGGGUUCAAAUCCCGGCGGGCCCGCCA	GGGCCCGUAGCUCAGCCAGGACUAGAGCGCCGGCCUUCGGAGCCGGUGGUCGGGGGUUCAAAUCCCCUCGGGCCCGCCA
GCCCUGGUGGUGUAGCGGAUAGCAUAGGGGACUUCGGAUCCCCUGACCCGGGUUCGAAUCCCGGCCAGGGCU	GGGCUCGUGGGGUAGGCGGACAUCCUGAGGGGCUUCGGACCCCUCGACCCGGGUUCAACUCCCGGCGAGCCCG	GGACUCGUGGGGUAGCCAGGAUAUCCUACCGGGCUUCGGACCCGGCGACCCGCGUUCAAAUCGCGGCGAGUCCG	GGGCCCGUAGCCUAGCCCGGAUCAGGGCGCCGGCCUUCGGAGCCGGAGACCCCGGGUUCAAAUCCCGGCGGGCCCG	GGGCCCGUAGUCUAGCCUGGAAUAUGACGUGGGACUUCGGAUCCCAAGGUCGGGGGUUCAAAUCCCCCCGGGUCCG	GGGCCCGUAGCGCAGUCAGGAAGCGCGGCGGCCUUCGGAGCCGUAGGUCCCGGGUUCAAGUCCCGGCGGGCCCGCCA	GGGCCCGUAGCUCAGCCAGGAUAGAGCGCCGGCCUUCGGAGCCGGUGGUCCCGGGUUCAAGUCCCGGCGGGCCCGCCA
GGACCCAUGGGGUAGAGGACAUCCUUUUGGGCUUCGAACCCAAGGACGCGGGUUCAAUUCCCGCUGGGUCCG		GGAUCCGUGGGGUAGUUAGGAUAUCCUGCUGGCCUUCGAAGCCGAUGACCCGGGUUCAAAUCCCGGCGGGUCCG	GGGCCCGUAGCCUAGCCCGGAUCAGGGCGCCGGCCUUCGGAGCCGGAGAUCCCGGGUUCGAAUCCCGGCGGGCCCG	GGGCCCGUGGCCUAGGGGAUAGGGCGUCGGCCUUCGGAGCCGAAGGUCGCGGGUUCAAAUCCCGCCGGGCCCGCCA	GGGCCCGUAGCUCAGCAUGGAAGAGCGGCGGCCUUCGGAGCCGUAGGUCGCGGGUUCAAAUCCCGCCGGGCCCGCCA	GGGCCCGUAGCUCAGUCAGGUCAGAGCGGCGGCCUUCGGAGCCGUAGGCCCCGGGUUCAAAUCCCGGCGGGCCCGCCA
GGACCCAUGGGGUAGUGGACAUCCUUUUGGGCUUCGAACCCAAGGACGCGGGUUCAAUUCCCGCUGGGUCCG		GGGCCCGUAGCUCAGCAUGGAAGAGCGGCGGCCUUCGGAGCCGUAGGUCGUGGGUUCGAAUCCCACCGGGCCCG	GGGCCCGUGGUUUAGCUUGGACAGAAUACAGGGCUUCGGACCCUGUGGUCGGGGGUUCAAAUCCCUCCGGGCUCG	GGGCCCGUGGCCUAGGGGAUAUGGCGCCGGCCUUCGGAGCCGGUAGUCGCGGGUUCAAAUCCCGCCGGGCCCGCCA	GGGCCCGUGGCUCAGCCUGGUAGAGCGGCGGCCUUCGGAGCCGUAGGUCGUGGGUUCAAAUCCCACCGGGCCCGCCA	GGGCCCGUAGCUCAGUCAGGUGAGAGCGGCGGCCUUCGGAGCCGUAGGUCCCGGGUUCAAAUCCCGGCGGGCCCGCCA
GGACCCGUGGGGUAGCGGAUAUCCCGGAGGCCUUCGGAGCCUCAAACCCGGGUUCAACUCCCGGCGGGUCCG		GGGCCCGUAGGCUAGUCAGGAUAGACUGUGGGUCUUCGGAAUCCACGACCCGGGUUCGAAUCCCGGCGGGCCCA	GGGCCCGUGGUUUAGCUUGGAUAGAAUACAGGGCUUCGGACCCUGUGGUCGGGGGUUCAAAUCCCUCCGGGCUCG	GGGCCCGUGGCCUAGGGGAUUGGGCGUCGGCCUUCGGAGCCGAAGGUCCCGGGUUCAAAUCCCGGCGGGCCCGCCA	GGGCUCGUAGGGUAGUCAGGACAUCCUAAUGGGCUUCGGACCCAUUGACCCGUGUUCAAAUCGCGGCGAGCCCGCCA	GGGCCCGUAGCUCAGUCAGGUUAGAGCGGCGGCCUUCGGAGCCGUAGGUCGUGGGUUCAAAUCCCACCGGGCCCGCCA
GGACUCGUAGGGUAGAGGAUAUCCUAGCGGGCUUCGGACCCGCUGACCUGGGUUCGAAUCCCAGCGGGUCCG		GGGCCCGUAGGGUAGCUUGGAUAUCCCAGAGGCCUUCGGAGCCUCUAACCCGGGUUCAAAUCCCGGCGGGUCCG	GGGCCCGUUGCCUAGCCAGGAUCAGGGCGCCGGCCUUCGGAGCCGGAGGCCCCGGGUUCAAAUCCCGGCGGGCCCG	GGGCCCGUGGCCUAGGGGAUUGGGCGUCGGCCUUCGGAGCCGAAGGUCCCGGGUUCGAAUCCCGGCGGGCCCGCCA		GGGCCCGUAGUUUAGCCAGGAUAGAACGCCGGCCUUCGGAGCCGGAGGUCGCGGGUUCAAAUCCCGCCGGGCCCGCCA
GGACUUGUGGGGUAGUGGAUAUCCUUUCGGGCUUCGAACCCGAAGAACCGGGUUCGAUCCCCGGCAGGUCCG		GGGCCCGUGAGGUAGUCAGGAUAUCCCAUCGGCCCUCGGAGCCGACAACCCGGGUUCAAAUCCCGGCGGGCCCG	GGGCCGGCAGCUCAGUCUGGACAGAGCGCGGGCCUUCGGAGCCCCGUGGUCCCGGGUUCAAAUCCCGGCCGGCCCA	GGGCCCGUGGUCUAGCCUGGACUAGGACGUGGGACUUCGGAUCCCAAGGUCGCGGGUUCAAAUCCCGCCGGGUCCG		GGGCCCGUGGCCUAGUCUGGAUAGGGCGCCGGCCUUCGGAGCCGGUAGUCGCGGGUUCAAAUCCCGCCGGGCCCGCCA
GGAUCCAUAGGGUAGAGGAUAUCCUUUUGGGCUUCGAACCCAAAGACGCGGGUUCAAUUCCCGCUGGAUCCG		GGGCCCGUGGGGUAGCCAGGAUAUCCUGAUGGGCUUCGAACCCAUUGACUCGUGUUCGAAUCACGGCGGGCCCG	GGGCGCUUAGCUCAGCCUGGACAGAGUACGUGGCUUCGGACCACGUUGCCGGGGGUUCAAAUCCCUCAGCGCUCG	GGGCCUGUAGUCUAGCCAGGAACAUGACGUGGGACUUCGGAUCCCAAGGUCGGGGGUUCAAAUCCCCCCAGGUCCG		GGGCCGGUGGCCUAGCCUGGAUGGGGCGUCGGCCUUCGGAGCCGAAGGUCCCGGGUUCAAAUCCCGGCCGGCCCGCCA
GGAUCCAUAGGGUAGCGGAUAUCCUACCGGGCUUCGGACCCGGAGACGUGGGUUCGAUUCCCACUGGAUCCG		GGGCCCGUGGGGUAGUUAGGACAUCCUGUUGGCCUUCGAAGCCGAGGACCCGGGUUCAAAUCCCGGCGGGCCCG	GGGCGCUUAGCUCAGCCUGGACAGAGUACUUGGCUUCGGACCAAGCUGCCGCGGGUUCAAAUCCUGCAGCGCCCA	GGGCCUGUAGUCUAGCCUGGAACAUGACGUGGGACUUCGGAUCCCAAGGUCGGGGGUUCAAAUCCCCCCAGGUCCG		GGGCCGGUGGCCUAGCCUGGAUGGGGCGUCGGCCUUCGGAGCCGAAGGUCGCGGGUUCAAAUCCCGCCCGGCCCGCCA
GGAUCCAUAGGGUAGUGGAUAUCCUCUUGGGCUUCGAACCCAAGGACCCGGGUUCGAAUCCCGGUGGGUCCG		GGGCCGUUAGCUCAGCCAGGUAGAGCGGCGGGCUUCGGACCCGCAGGUCGGGGGUUCGAAUCCCCCACGGCCCG	GGGCGCUUAGCUCAGCCUGGACAGAGUACUUGGCUUCGGACCAAGCUGUCGGGGGUUCAAAUCCCUCAGCGCCCA	GGGCCUGUAGUCUAGCCUGGAAUAUGACGUGGGACUUCGGAUCCCAAGGUCGGGGGUUCAAAUCCCCCCAGGUCCG		GGGCCGGUGGCCUAGCCUGGAUGGGGCGUCGGCCUUCGGAGCCGAAGGUCGCGGGUUCGAAUCCCGCCCGGCCCGCCA
GGAUCCAUGGGGUAGAGGACAUCCUCUUGGGCUUCGGACCCAAGGACGCGGGUUCGAUUCCCGCUGGGUCCG		GGGCCUGUAGUCUAGCCAGGAAUGACGCAGGACUUCGGAUCCUGAGGUCGGGGGUUCAAAUCCCCCUAGGUCCG	GGGCGCUUAGCUCAGCCUGGACAGAGUACUUGGCUUCGGACCAAGCUGUCGGGGGUUCAAAUCCCUCAGCGCCCG	GGGCUCAUAGUCUAGCCAGGAUUAUGACGUGGGACUUCGGAUCCCAAGAUCGGGGGUUCAAAUCCCCCUGGGCUCG		GGGCCGGUGGCCUAGUCUGGACGGGGCGUCGGCCUUCGGAGCCGAAGGUCCCGGGUUCAAAUCCCGGCCGGCCCGCCA
GGAUCCAUGGGGUAGAGGAUAUCCUCUUGGGCUUCGAACCCAAGGACGCGGGUUCGAUUCCCGCUGGGUCCG		GGGCCUGUGAGGUAGUCAGGAUAUCCCAUCGGCCCUCGGAGCCGACAACCCGGGUUCAAAUCCCGGCAGGCCCG	GGGCGCUUAGCUCAGCUUGGACAGAGCACUUGGCUUCGGACCAAGAUGCCGCGGGUUCAAAUCCUGCAGCGCCCA			GGGCGUGUGUGGUAGCUUGGAUCAUCCUAUCAGCCUUCGGAGCUGACAACCCGGGUUCGAAUCCCGGCACGCCCUCCA
GGGCCCGUAGGGUAGUGGAUAUCCUAAUGGGCUUCGGACCCAUUGACUCGUGUUCGAAUCGCGGCGGGCCCG		GGGCUCGUAGGGUAGCCAGGACAUCCUCAUGGGCUUCGAACCCAUUGACCCGCGUUCGAAUCGCGGCGGGCCCG	GGGCGCUUAGCUCAGCUUGGACAGAGUGCUUGGCUUCGGACCAAACCGUCGGGGGUUCAAAUCCCUCAGCGCCCG
GGGCUCGUAGGGUAGUGGAUAUCCUAGCGGGCUUCGGACCCGCUGACCUGGGUUCGAGUCCCAGCGAGUCCG		GGGCUCGUAGGGUAGCCAGGAUAUCCUAAUGGGCUUCGAACCCAUUGACCCGUGUUCGAAUCGCGGCGGGCCCG	GGGCGCUUAGCUCAGUCUGGACAGAGUACUUGGCUUCGGACCAAGCUGCCGCGGGUUCAAAUCCUGCAGCGCCCA
GGGCUCGUGGGGUAGAGGAUAUCCUAGCGGGCUUCGGACCCGCUGACCUGGGUUCGAUUCCCAGCGAGUCCG		GGGCUCGUAGGGUAGCCAGGAUAUCCUAAUGGGCUUCGAACCCAUUGACUCGCGUUCGAAUCGCGGCGGGCCCG	GGGCGCUUAGCUCAGUCUGGACAGAGUACUUGGCUUCGGACCAAGCUGUCACGGGUUCAAAUCCUGUAGCGCCCA
GGGCUCGUGGGGUAGCGGAAAUCCUCGGGGGCUUCGGACCCCCGGACCCGGGUUCAACUCCCGGCGAGCCCG		GGGCUCGUAGGGUAGCCAGGAUAUCCUAAUGGGCUUCGAACCCAUUGACUCGUGUUCGAAUCGCGGCGGGCCCG	GGGCGCUUAGCUCAGUCUGGACAGAGUACUUGGCUUCGGACCAAGCUGUCGCGGGUUCAAAUCCUGCAGCGCCCA
		GGGCUCGUAGGGUAGCCAGGAUAUCCUCAUGGGCUUCGAACCCAUUGACCCGUGUUCGAAUCGCGGCGGGCCCG	GGGCGCUUAGCUCAGUCUGGACAGAGUGCUUGGCUUCGGACCAAACCGUCGCGGGUUCAAAUCCUGCAGCGCCCA
		GGGCUCGUAGGGUAGCCAGGAUAUCCUGAUGGGCUUCGAACCCAUUGACCCGCGUUCGAAUCGCGGCGGGCCCG	GGGCGCUUAGCUCAGUCUGGACAGAGUGCUUGGCUUCGGACCAAGUUGCCACGGGUUCAAAUCCUGUAGCGCCCA
		GGGCUCGUGGGGUAGCCAGGAUAUCCUAAUGGGCUUCGAACCCAUUGACUCGUGUUCGAAUCGCGGCGGGCCCG	GGGCGCUUAGCUCAGUCUGGACAGAGUGCUUGGCUUCGGACCAAGUUGCCGCGGGUUCAAAUCCUGCAGCGCCCA
			GGGCGCUUAGCUCAGUCUGGACAGAGUGCUUGGCUUCGGACCAAGUUGCCGUGGGUUCAAAUCCUGCAGCGCCCA
			GGGCGCUUAGCUCAGUCUGGAUAGAGUGCUUGGCUUCGGACCAAGCUGUCGCGGGUUCAAAUCCUGCAGCGCCCA
			GGGCGCUUAGCUCAGUUUGGACAGAGUGCUUGGCUUCGGACCAAGCUGUCGCGGGUUCAAAUCCUGCAGCGCCCA
			GGGCGCUUAGCUCAGUUUGGACAGAGUGCUUGGCUUCGGACCAAGUUGCCGCGGGUUCAAAUCCUGCAGCGCCCA
			GGGCUCGUGGUUUAGUCUGGAUAUGAUACUGGACUUCGGAUCCAGUGAUCGGGGGUUCGAAUCCCUCCGAGCUCG
			GCCCCCGUAGCUCAGCCAGGAUAGAGCGUCCGGCUUCGGACCGGAAGGUCGGGGGUUCAAAUCCCCUCGGGGGCG
			GCCCCCGUGGUCGAGCCAGGAUAAGAUGCUGGGCUUCGGACCCAGUGGUCGAGGGUUCAAAUCCCUCCGGGGGCG
			GGACCCGUAGCUCAGCCAGGACAGAGCGCUGGCCUUCGGAGCCAGUGGUCCCGGGUUCAAAUCCCGGCGGGUCCG
			GGACCCGUAGCUCAGCCAGGAUAGAGCGAAGGCCUUCGGAGCCUUAGGUCCCGGGUUCGAAUCCCGGCGGGUCCG
			GGACCCGUAGCUCAGCCAGGAUAGAGCGCAGGCCUUCGGAGCCUGUGGUCCCGGGUCCGAAUCCCGGCGGGUCCG
			GGACCCGUAGCUCAGCCAGGAUAGAGCGCCGGCCUUCGGAGCCGGUGGUCCCGGGUUCAAAUCCCGGCGGGUCCG
			GGACCCGUAGCUCAGCCAGGAUGGAGCGCCGGCCUUCGGAGCCGGUGGUCCCGGGUUCAAGUCCCGGCGGGUCCG
			GGACCCGUAGCUCAGCUAGGAUGGAGCGCCGGCCUUCGGAGCCGGUGGUCCCGGGUUCAAAUCCCGGCGGGUCCG
			GGACCCGUAGCUUAGCCAGGACAAAGCGCAGGCCUUCGGAGCCUGUGAUCCCGGGUUCGAAUCCCGGCGGGUCCG
			GGACUCGUUGCACAGCCUGGACAGUGCGGGCGGCUUCGGACCGCCAGGUCGAGGGAUCGAAGCCCUCCGAGCCCU
			GGACUCGUUGCACAGCCUGGAUAGUGCGGGCGGCUUCGAACCGCCAGGUCGAGGGAUCGAAGCCCUCCGAGCCCU
			GGGCAUGUAGGGUAGUCUGGAUCAUCCUUCCGGCCUUCGAAGCCGGUGACCCGGGUUCGAAUCCCGGCAUGCCCG
			GGGCCCGUAGCGUAGUCAGGAUAUCGCGGCGGUCUUCGGAACCGCAGGCCAAGGGAUCGAAGCCCUUCGGGCCCG
			GGGCCCGUAGCGUAGUCAGGAUAUCGCGGCGGUCUUCGGAACCGCAGGCCGUGGGAUCGAAGCCCUCCGGGCCCG
			GGGCCCGUAGCGUAGUCAGGAUAUCGCGGCGGUCUUCGGAACCGCAGGUCGUGGGAUCGAAGCCCUCCGGGCCCG
			GGGCCCGUAGCUCAGCAAGGAUAGAGCGGCGGCCUUCGGAGCCGCAGGUCGAGGGUUCAAGUCCCUCCGGGCCCG
			GGGCCCGUAGCUCAGCCAGGUUAGAGCGGCGGCCUUCGGAGCCGUAGGUCGUGGGUUCGAAUCCCACCGGGCCCG
			GGGCCCGUAGUUUAGCCUGGAUAGAAUACGGGGCUUCGGACCCCGGGAUCGAGGGUUCAAAUCCCUCCGGGCUCG
			GGGCCCGUCGCCCAGCCAGGAAAGGGCGCCGGCCUUCGGAGCCGGAUGCCCCGGGUUCAAAUCCCGGCGGGCCCG
			GGGCCCGUCGCCUAGCCAGGAUAGGGCGCCGGCCUUCGGAGCCGGAGGCCCCGGGUUCAAAUCCCGGCGGGCCCG
			GGGCCCGUCGCCUAGCCAGGAUAGGGCGCCGGCCUUCGGAGCCGGAGGCCCGGGGUUCGAAUCCCCGCGGGCCCG
			GGGCCCGUCGCCUAGCUUGGAUAGGGCGCCGGCCUUCGGAGCCGGAGGUCCCGGGUUCAAGUCCCGGCGGGCCCG
			GGGCCCGUGGCCUAGUCUGGAGAGGGCGUCGGCCUUCGGAGCCGAAGGUCGCGGGUUCAAAUCCCGCCGGGCCCG

### Sheet: Arg (CCU)
Arg (CCU)
73 nt	74 nt	75 nt	77 nt	78 nt	79 nt
GGACGCGUGGCCUAGGGGAUAGGGCGAGAGGUUCCUAACCUCUCGAUCGCGGGUUCGAAUCCCGCCGCGUCCG	GGACCCGUAGCCUAGCAGGACAGGGCGUGGGCCUCCUAAGCCCAAGGUCGCGGGUUCGAAUCCCGCCGGGUCCG	AGGCUUGUAGCCUAGCUUGGAUAAGGCGUUAGACUCCUAAUCUAAAGACCGCGGGUUCAAAUCCCGCCAAGCCUG	GGGCCCGUAGCGCAGUCAGGAAGCGCGGCGGCCUCCUAAGCCGCAGGUCCCGGGUUCGAUUCCCGGCGGGCCCGCCA	GGACCCGUAGCUCAGCCAGGAUAGAGCGCCGGCCUCCUAAGCCGGUGGUCACGGGUUCGAAUCCCGUCGGGUCCGCCA	GGGCCCGUAGCUCAGCAUGGAUUAGAGCGGCGGCCUCCUAAGCCGUAGGUCGUGGGUUCAAAUCCCACCGGGCCCGCCA
GGACGCGUGGCCUAGUGGACAGGGCGAGAGGUUCCUAACCUCUCGAUCGCGGGUUCGAAUCCCGCCGCGUCCG	GGACGUGUGGCCUAGUGGACAAGGGCGAGAGGUUCCUAACCUCUAGAUCGCGGGUUCGAAUCCCGCUACGUCCG	GGACCCGUAGCCUAGCAUGGAUAAGGCGGCAGCCUCCUAAGCUGCAGAUCGCGGGUUCAAAUCCCGCCGGGUCCG		GGACCCGUAGCUCAGCCAGGAUAGAGCGUCGGCCCCCUAAGCCGAAUGUCGGGGGUUCAAAUCCCCCCGGGUCCGCCA
GGACGUGUGGCCUAGCGGAGAGGGCAGAAGGUUCCUAACCUUCUGAUCGCGGGUUCGAAUCCCGUCACGUCCG	GGGCGUGUGGCCUAGCGGACUAGGGCGAGGGGUUCCUAACCCCUCGAUCGCGGGUUCGAAUCCCGCCACGCCCG	GGACCCGUAGCCUAGCUUGGACAGGGCGUGGGCCUCCUAAGCCCAAGGUCGCGGGUUCAAAUCCCGCCGGGUCCG		GGCCCCGUAGCUCAGCCAGGACAGAGCGCCGGCCUCCUAAGCCGGUGGUCCGGGGUUCAAAUCCCCGCGGGGCCGCCA
GGGCGCGUGGCCUAGCGGACAGGGCGAGAGGUUCCUAACCUCUCGAUCGCGGGUUCGAAUCCCGCCGUGCCCG	GGGCGUGUGGCCUAGUGGACCAGGGCGAGGGGUUCCUAACCCCUAGAACGCGGGUUCGAAUCCCGCCACGCCCG	GGACCCGUAGCUCAGCCAGGAUAGAGCGCCGGCCUCCUAAGCCGAGGGUCGGGGGUCCGAAUCCCCCCGGGUCCG		GGGCCCGUAGCUCAGCAAGGAUAGAGCGGCGGCCUCCUAAGCCGCAGGCCGAGGGUUCGAGUCCCUCCGGGCCCGCCA
GGGCGUGUGGCCAAGCGGACACGGCGAGAGGUUCCUAACCUCUAGAUCGCGGGUUCGAGUCCCGCCACGCCCG	GGGCGUGUGGCCUAGUGGACGAGGGCGAGGGGUUCCUAACCCCUCGAUCGCGGGUUCGAAUCCCGCCACGCCCG	GGGCACGUGGCCUAGCAUGGAUAGGGCAACAGCCUCCUAAGCUGUAAAUCAGGGGUCCAAAUCCCCUCGUGCCCG		GGGCCCGUAGCUCAGCCAGGAUAGAGCGCCGGCCUCCUAAGCCGGUGGUCGGGGGUUCAAAUCCCCCCGGGCCCGCCA
GGGCGUGUGGCCUAGCGGAGAGGGCAGAAGGUUCCUAACCUUCUGAUCGUGGGUUCGAAUCCCGCCACGCCCG	GGGCUUGUAGCCUAGUCUGGAAGGGCGUAAGACUCCUAAUCUUAAGAUCGAGGGUUCAAAUCCCUCCAAGUCCG	GGGCCCGUAGCCUAGCAUGGAUAAGGCGACGGCCUCCUAAGCCGUAGAUCGCGGGUUCAAAUCCCGCCGGGUCCG		GGGCCCGUAGCUCAGCCAGGAUAGAGCGCCGGCCUCCUAAGCCGGUGGUCGGGGGUUCGAAUCCCCCCGGGCCCGCCA
GGGCGUGUGGCCUAGCGGAGAGGGCAGGAGGUUCCUAACCUUCUGAUCGUGGGUUCGAAUCCCGCCACGCCCG	GGGCCCGUAGCUCAGCUUGGUAGAGCGGCGGCCUCCUAAGCCGUAGGUCGCGGGUUCGAAUCCCGCCGGGCCCG	GGGCCCGUAGCCUAGCCAGGAUAGGGCAUCAGACUCCUAAUCUGAGGGUCCCGGGUUCAAAUCCCGGCGGGUCCG		GGGCGUGUGGCCUAGCCAGGAUAUGGCGGCAGCCUCCUAAGCUGUAAAUCAGGGGUUCAAAUCCCUUCACGCCCGCCA
GGGCGUGUGGCCUAGCGGAUAGGGCGGAAGGUUCCUAACCUUCAGACCGCGGGUUCGAAUCCCGUCACGCCCG	GGGCGUGUGGCCAAGCGGACGACGGCGAGAGGUUCCUAACCUCUAGAGCGCGGGUUCGAAUCCCGUCACGCCCG	GGGCCCGUAGCCUAGCCAGGAUAGGGCGCCAGCCUCCUAAGCUGGUGGUCCGGGGUUCAAAUCCCCGCGGGCCCG		GGGCGUGUGGCCUAGCCAGGAUAUGGCGGCAGCCUCCUAAGCUGUAAGUCAGGGGUUCAACUCCCUUCACGCCCGCCA
GGGCGUGUGGCCUAGUGGACAGGGCGAGAGGUUCCUAACCUCUCGAUCGCGGGUUCGAAUCCCGUCACGCCCG	GGGCGUGUGGCCUAGCGGAUCAGGGCGAGAGGUUCCUAACCUCUAGAUCGCGGGUUCGAAUCCCGUCACGCCCG	GGGCCCGUAGCCUAGCUAGGAUAAGGCGGCAGCCUCCUAAGCUGCAGAUCGCGGGUUCAAAUCCCGCCGGGCCCG		GAGCGUGUGGCCUAGUCAGGAUAUGGCGGCAGCCUCCUAAGCUGCAAGCCGAGGGUUCAAAUCCCUUCACGCUCGCCA
GGGCGUGUGGCCUAGUGGACAGGGCGAGAGGUUCCUAACCUCUCGAUCGCGGGUUCGAAUCCCGUCGCGCCCG		GGGCCCGUAGCCUAGCUAGGAUAAGGCGGCAGCCUCCUAAGCUGCAGAUCGCGGGUUCGAAUCCCGCCGGGCCCG		GCACACGUGGUCUAGCUUGGAUAUGGCGGUGGCCUCCUAAGCCACAUAUCGAGGGUUCGAAUCCCCCCGUGUGCGCCA
GGGCGUGUGGCCUAGCGGACAGGGCAGGAGGUUCCUAACCUUCUGAUCGUGGGUUCGAAUCCCGCCACGCCCG		GGGCCCGUAGCCUAGUCUGGACAGGGCAUCAGACUCCUAAUCUGAAGGUCCGGGGUUCAAAUCCCCGCGGGUCCG		GGACCGGUAGCCUAGCCAGGACAGGGCGGCGGCCUCCUAAGCCGCAGGUCCGGGGUUCAAAUCCCCGCCGGUCCGCCA
		GGGCCCGUAGCCUAGUCUGGAUAGGGCAUCAGACUCCUAAUCUGAAGGUCCGGGGUUCAAAUCCCCGCGGGUCCG		GGACCGGUAGCCUAGCCAGGACAGGGCGGCGGCCUCCUAAGCCGCAGGUCCGGGGUUCGAAUCCCCGCCGGUCCGCCA
		GGGCCCGUCGCCUAGCCAGGAUAGGGCGCCGGCCUCCUAAGCCGGAGGCCCGGGGUUCGAAUCCCCGCGGGCCCG		GGACCGGUAGCCUAGCCAGGAUAGGGCAUCGGCCUCCUAAGCCGAGGGUCCGGGGUUCAAAUCCCCGCCGGUCCGCCA
		GGGCGAGUGGCCUAGCCAGGACAUAGCGCCGGCCUCCUAAGCCGGAUACCGUGGGUUCAAAUCCCACCUCGCCCG		GGACCGGUAGCCUAGCCAGGAUAGGGCAUCGGCCUCCUAAGCCGAGGGUCCGGGGUUCGAAUCCCCGCCGGUCCGCCA
		GGGCGAGUGGCCUAGCCAGGAUAUAGCGCCGGCCUCCUAAGCCGGAUACCGUGGGUUCAAAUCCCACCUCGCCCG		GGACCGGUAGCCUAGCCAGGAUAGGGCGGCGGCCUCCUAAGCCGCAGGUCCGGGGUUCAAAUCCCCGCCGGUCCGCCA
		GGGCGCGUGGCCUAGCCAGGAUAUGGCGGCAGCCUCCUAAGCUGCAAGUCGCGGGUUCGAAUCCCGCCGCGCCCG		GGACCGGUAGCCUAGCCAGGAUAGGGCGGCGGCCUCCUAAGCCGCAGGUCCGGGGUUCGAAGCCCCGCCGGUCCGCCA
		GGGCGGGUCGCCUAGCCAGGACAUAGCGCCGGCCUCCUAAGCCGGAUACCGUGGGUUCGAAUCCCACCUCGCCCG		GGACCGGUAGCCUAGCUAGGAUAGGGCAUCGGCCUCCUAAGCCGAGGGUCCCGGGUUCAAAUCCCGGCCGGUCCGCCA
		GGGCUCGUGGCGCAGCAUGGAUAGCGCGGUAGCCUCCUAAGUUACAGGUCGAGGGAUCGAAGCCCUCCGAGCCCG		GGACCGGUAGCCUAGCUAGGAUAGGGCGGCGGCCUCCUAAGCCGCAGGUCCGGGGUUCAAAUCCCCGCCGGUCCGCCA
		GAGCGUGUGGCCUAGCCAGGAUAUGGCGGCAGCCUCCUAAGCUGCAAGCCAGGGGUUCAAAUCCCUUCACGCUCG		GGCCCCGUAGCUCAGCCAGGAUAGAGCGGCGGCCUCCUAAGCCGUAGGUCGUGGGUUCGAAUCCCACCGGGGCCGCCA
		GGACAUGUAGCCAAGCCAGGAUAUGGCAUCAGCCUCCUAAGCUGAAGAUCUAGGGUUCGAAUCCCUACAUGCCCG		GGGCAAGUGGCCUAACCUGGAUAUGGCAACAGCCUCCUAAGCUGUAGGUUGGGGGUUCGAAUCCCCUCUUGCCCGCCA
		GGACCCGUAGCUCAGCCAGGACAGAGCGCCGGCCUCCUAAGCCGGUGGUCCCGGGUUCAAAUCCCGGCGGGUCCG		GGGCCCGUAGCUCAGCAUGGAUAGAGCGGCGGCCUCCUAAGCCGUAGGUCGUGGGUUCGAAUCCCACCGGGCCCGCCA
		GGACCCGUAGCUCAGCCAGGAUAGAGCGCCGGCCUCCUAAGCCGGUGGUCGCGGGUUCGAAUCCCGCCGGGUCCG		GGGCCCGUAGCUCAGCCAGGAUAGAGCGCCGGCCUCCUAAGCCGGUGGUCCCGGGUUCAAAUCCCGGCGGGCCCGCCA
		GGACCCGUAGCUCAGCCAGGAUGGAGCGCCGGCCUCCUAAGCCGGUGGUCGCGGGUUCGAAUCCCGCCGGGUCCG		GGGCCCGUAGCUCAGCCAGGAUAGAGCGGCGGCCUCCUAAGCCGUAGGUCGUGGGUUCGAAUCCCACCGGGCCCGCCA
		GGACGUGUGGCCUAGUCAGGAUAUGGCGUCAGCCUCCUAAGCUGAAUGCCGGGGGUUCAAAUCCCUCCACGUCCG		GGGCCCGUAGCUCAGUCAGGAUAGAGCGGCGGCCUCCUAAGCCGUAGGUCGUGGGUUCGAAUCCCACCGGGCCCGCCA
		GGCCCCGUAGCUCAGCCAGGAUAGAGCGGCGGCCUCCUAAGCCGUAGGUCGUGGGUUCGAAUCCCACCGGGGCCG		GGGCGCGUGGCCUAGCCCGGAUAUGGCGGCAGCCUCCUAAGCUGUAAAUCGGGGGUUCAAAUCCCUUCGCGCCCGCCA
		GGGCACGUGGCCAAGCAUGGAUAUGGCAACAGCCUCCUAAGCUGUAGAUCGGGGGUUCAAAUCCCCUCGUGCCCG		GGGCGUGUAGCCUAGCCAGGACAAGGCGGCAGCCUCCUAAGCUGUAGAUCAAGGGUUCGAAUCCCUUCACGCCCGCCA
		GGGCCCGUAGCCUAGCCAGGAUAGGGCAUCAGACUCCUAAUCUGAAGGUCCCGGGUUCAAAUCCCGGCGGGUCCG		GGGCGUGUGGCCUAGUCAGGAUAUGGCGGCAGCCUCCUAAGCUGUAAAUCGGGGGUUCAAAUCCCUUCACGCCCGCCA
		GGGCCCGUAGCCUAGCCAGGAUAGGGCGCCGGCCUCCUAAGCCGGAGACCCGGGGUUCGAAUCCCCGCGGGCCCG
		GGGCCCGUAGCCUAGCCUGGAUAGGGCGUCGGACUCCUAAUCCGAAGGUCGCGGGUUCAAAUCCCGCCGGGUCCG
		GGGCCCGUAGCUCAGCAUGGAUAGAGCGGCGGCCUCCUAAGCCGUAGGUCGUGGGUUCGAAUCCCACCGGGCCCG
		GGGCCCGUAGCUCAGUCAGGAUAGAGCGGCGGCCUCCUAAGCCGUAGGUCGUGGGUUCAAAUCCCACCGGGCCCG
		GGGCCCGUUGCCUAGCCAGGAUAGGGCGCCGGCCUCCUAAGCCGGAGGCCCGGGGUUCGAAUCCCCGCGGGCCCG
		GGGCGAGUGGCUUAGCCCGGACAUAGCGUCAGCCUCCUAAGCUGAACGCCGGGGGUUCAAAUCCCCCCUCGCCCG
		GGGCGAGUGGCUUAGUCCGGAUAGAGCGUUAGCCUCCUAAGCUAAUGGUCGGGGGUUCAAAUCCCCCCUCGCCCG
		GGGCGCAUGGCCUAGCCUGGAUAGGGCAACAGCCUCCUAAGCUGUAGAUCAGGGGUCCAAAUCCCCUUGCGCCCG
		GGGCGCGUGGCCUAGCCAGGAUAUGGCGGCAGCCUCCUAAGCUGUAAAUCGGGGGUUCAAAUCCCUUCGCGCCCG
		GGGCGCGUGGCCUAGCCCGGAUAUGGCGGCAGCCUCCUAAGCUGUAAAUCGAGGGUUCGAAUCCCUUCGCGCCCG
		GGGCGCGUGGCCUAGCCCGGAUAUGGCGGCAGCCUCCUAAGCUGUAAAUCGGGGGUUCAAAUCCCUUCGCGCCCG
		GGGCGCGUGGCCUAGUCAGGAUAAGGCGGCAGCCUCCUAAGCUGUAGAUCGGGGGUUCGAAUCCCUCUGCGCCCG
		GGGCGUGUGGCCUAGCCAGGAUAUGGCGGCAGCCUCCUAAGCUGUAAAUCGGGGGUUCAAAUCCCUUCACGCCCG
		GGGCGUGUGGCCUAGCCAGGAUAUGGCGGCAGCCUCCUAAGCUGUAAAUCGGGGGUUCAAAUCCCUUCGCGCCCG
		GGGCGUGUGGCCUAGCCAGGAUAUGGCGGCAGCCUCCUAAGCUGUAAGCCGGGGGUUCGAAUCCCUCCACGCCCG
		GGGCGUGUGGCCUAGUCAGGACAUGGCGACAGCCUCCUAAGCUGUAAACCAAGGGUUCAAAUCCCUUCACGCCCG
		GGGCGUGUGGCCUAGUCUGGACAGGGCGGCAGCCUCCUAAGCUGUAGGUCGGGGGUUCAAAUCCCUCCACGCCCG
		GGGCGUGUGGCCUAGUCUGGAUAGGGCGUUAGCCUCCUAAGUUAAUGGUCGGGGGUUCAAAUCCCUCCACGCCCG
		GGGCUCGUAGCUCAGCAUGGACAGAGCGAACGCCUCCUAAGCGUUAGGUCGAGGGUUCGAAUCCCUCCGGGCCCG
		GGGCUCGUAGCUCAGCAUGGACAGAGCGAACGCCUCCUAAGCGUUAGGUCGUGGGUUCGAAUCCCACCGGGCCCG
		GGGCUUGUGGCCUAGCCAGGAUAUGGCGUCAGCCUCCUAAGCUGAAUAUCGGGGGUUCGAAUCCCCCCAAGCCCG
		GGGCUUGUGGCCUAGCCCGGACAUGGCGUCAGCCUCCUAAGCUGAAUGCCGGGGGUUCAAAUCCCCCCAAGCCCG
		GGGCUUGUGGCCUAGCCUGGAUAUGGCGUUAGCCUCCUAAGCUAAAAGUCAGGGGUUCGAAUCCCCUCAAGCCCG
		GGGCUUGUGGCGCAGCAUGGAUAGCGUGGUAGCCUCCUAAGUUACAGGUCGAGGGAUCGAAGCCCUCCAAGCCCG
		GGGUUUGUAGCCUAGUCUGGAUAGGGCACCAGACUCCUAAUCUGGAGACCGAGGGUUCAAAUCCCUCCAAAUCCG

### Sheet: Arg (UCU)
Arg (UCU)
72 nt	74 nt	75 nt	76 nt	77 nt	78 nt	83 nt
GCUUUAGUGUUGUAAUUGGAAACAAACACCUCUUCUAAAGGUGAAUUCUGGGUUCAAGUCCCAGCUAGAGCU	GGGCCCGUAGCCUAGCUGGAUAGGGCGUCGGACUUCUAAUCCGAAGACCCCGGGUUCAAAUCCCGGCGGGUCCG	GGACCCGUAGCUCAGCCAGGACAGAGCGCCGGCCUUCUAAGCCGGUGGUCCCGGGUUCAAAUCCCGGCGGGUCCG	GGGCACGUAGCUCAGUCCGGACAGAGCGUCGGACUUCUAAUCCGACGGUUCGUGGGUUCGAAUCCCACCGUGCCCG	GGGCCCGUAGCCUAGCAGGAUAGGGCGCCGGCCUUCUAAGCCGGAGGUCCCGGGUUCGAAUCCCGGCGGGCCCGCCA	GGACCCGUAGCCUAGCCUGGAUAGGGCACCGGCCUUCUAAGCCGGGGGUCGGGGGUUCAAAUCCCCCCGGGUCCGCCA	GGCCCUUUCAGCAGCCCACAAUUCAUUAAGGGAACGGCCUUCUAAGCCGGAGGUCGCGGGUUCGAAUCCCGCCGGGCCCGCCA
	GGGCCCGUAGCCUAGUUGGAUAGGGCGUCGGACUUCUAAUCCGAAGGUCCCGGGUUCAAAUCCCGGCGGGUCCG	GGACCCGUAGCUCAGCCAGGACGGAGCGCCGGCCUUCUAAGCCGGCGGUCCCGGGUUCAAAUCCCGGCGGGUCCG	GGGCACGUAGCUCAGUCUGGAUAAGAGCGUCGGACUUCUAAUCCGACGGUCGUGGGUUCAAAUCCCAUCGUGCCCG	GGGCCCGUAGCCUAGCAGGAUAGGGCGCCGGCCUUCUAAGCCGGAGGUCGCGGGUUCGAAUCCCGCCGGGCCCGCCA	GGACCCGUAGCCUAGCCUGGAUAGGGCACCGGCCUUCUAAGCCGGGGGUCGGGGGUUCAAAUCCCCUCGGGUCCGCCA
	GGGCCCGUAGCUCAGCUUGGUAGAGCGGCGGCCUUCUAAGCCGUAGGUCGCGGGUUCGAAUCCCGCCGGGCCCG	GGACCCGUAGCUCAGCCAGGAUAGAGCGCCGGCCUUCUAAGCCGAGGGUCGGGGGUCCGAAUCCCCCCGGGUCCG	GGGCCCGUAGCUCAGCAUGGAUUAGAGCGGCGGCCUUCUAAGCCGUAGGACCCGGGUUCAAAUCCCGGCGGGCCCG	GGGCCCGUAGCGCAGUCAGGAAGCGCGGCGGCCUUCUAAGCCGCAGGUCCCGGGUUCGAAUCCCGGCGGGCCCGCCA	GGACCCGUAGCCUAGCCUGGAUAGGGCACCGGCCUUCUAAGCCGGGGGUCGUGGGUUCAAAUCCCACCGGGUCCGCCA
	GGGCGCGUAGCUCAGUCGGACAGAGCGUCGGACUUCUAAUCCGAUGGUCGCGGGUUCGAAUCCCGUCGCGCUCG	GGACCCGUAGCUCAGCCAGGAUAGAGCGCCGGCCUUCUAAGCCGGUGGUCCCGGGUUCAAAUCCCGGCGGGUCCG		GGGCCCGUAGCGCAGUUAGGAAGCGCGGCGGCCUUCUAAGCCGCAGGUCCCGGGUUCAAAUCCCGGCGGGCCCGCCA	GGACCCGUAGCUCAGCCAGGAUAGAGCGCCGGCCUUCUAAGUCGGUGGUCACGGGUUCGAAUCCCGUCGGGUCCGCCA
	GGGCGCGUAGCUCAGUUGGACAGAGCGUCGGACUUCUAAUCCGACGGUCGCGGGUUCGAAUCCCGUCGCGCCCG	GGACCCGUGGCUUAGCCAGGAUAUAGCACCGGGCUUCUAACCCGGGGGUCGCGGGUUCGAAUCCCGCCGGGUCCG		GGGCCCGUGGCCUAGCAGGAUAGGGCGCCGGCCUUCUAAGCCGGCGGUCCCGGGUUCGAAUCCCGGCGGGCCCGCCA	GGACCCGUGGCUCAGCCAGGAUAGAGCGUCGGCCCUCUAAGCCGAAUGUCGGGGGUUCAAAUCCCCCCGGGUCCGCCA
	GGGCGCGUAGCUCAGUUGGACAGAGCGUCGGACUUCUAAUCCGAUGGCCGCGGGUUCGAAUCCCGUCGCGCCCG	GGACCCGUGGCUUAGCCAGGAUAUAGCACCGGGCUUCUAACCCGGGGGUCGCGGGUUCGAGUCCCGCCGGGUCCG			GGCCCCGUAGCUCAGCAUGGAUAGAGCGGCGGCCUUCUAAGCCGUAGGUCGUGGGUUCAAAUCCCACCGGGGCCGCCA
	GGGCGCGUAGCUCAGUUGGACAGAGCGUCGGACUUCUAAUCCGAUGGUCGCGGGUUCGAAUCCCGUCGCGCUCG	GGCCCCGUAGCUCAGCAUGGAUAGAGCGGCGGCCUUCUAAGCCGUAGGUCGUGGGUUCAAAUCCCACCGGGGCCG			GGCCCCGUCGCCUAGCCAGGAUAGGGCGCCGGCCUUCUAAGCCGGUAGUCCCGGGUUCAAAUCCCGGCGGGGCCACCA
		GGGCACAUAGCUCAGCCCGGAUAGAGCGUCGGACUUCUAAUCCGACGGUCGUGGGUUCGAAUCCCACUGUGCCCG			GGGCCCGCAGCUCAGCCUGGACAGAGCGCGGGGCUUCUAACCCCGUGGUCCCGGGUUCAAAUCCCGGCGGGUCCGCCA
		GGGCACGUAGCUCAGCCCGGAUAGAGCGUCGGACUUCUAAUCCGACGGUCGUGGGUUCGAAUCCCACCGUGCCCG			GGGCCCGUAGCCUAGCCAGGAUAGGGCGCCGGCCUUCUAAGCCGGUAGUCCGGGGUUCAAAUCCCCGCGGGCCCGCCA
		GGGCACGUAGCUCAGCUAGGACAGAGCGUCGGACUUCUAAUCCGAUGGCCGUGGGUUCGAAUCCCACCGUGCUCG			GGGCCCGUAGCCUAGCCUGGAUAGGGCACCGGCCUUCUAAGCCGGGGGUCGGGGGUUCAAAUCCCCUCGGGUCCGCCA
		GGGCACGUAGCUCAGUCCGGAAAGAGCGUCGGACUUCUAAUCCGACGGUCGUGGGUUCAAAUCCCAUCGUGCCCG			GGGCCCGUAGCUCAGCAUGGAUAGAGCGGCGGCCUUCUAAGCCGUAGGUCGCGGGUUCAAAUCCCGCCGGGCCCGCCA
		GGGCACGUAGCUCAGUCCGGAUAGAGCGUCGGACUUCUAAUCCGACGGUCGUGGGUUCGAAUCCCACCGUGCCCG			GGGCCCGUAGCUCAGCCAGGACAGAGCGCCGGCCUUCUAAGCCGGUGGUCCCGGGUUCAAAUCCCGGCGGGCCCGCCA
		GGGCACGUAGCUCAGUCCGGAUAGAGCGUCGGACUUCUAAUCCGACGGUCGUGGGUUCGAAUCCCAUCGUGCCCG			GGGCCCGUAGCUCAGCCAGGACAGAGCGCCGGCCUUCUAAGCCGGUGGUCCGGGGUUCGAAUCCCCGCGGGCCCGCCA
		GGGCACGUAGCUCAGUCUGGACAGAGCGUCGGACUUCUAAUCCGAUGGUCGUGGGUUCGAAUCCCAUCGUGCCCG			GGGCCCGUAGCUCAGCCUGGAUAGAGCGGCGGCCUUCUAAGCCGUAGGUCGUGGGUUCAAAUCCCAUCGGGCCCGCCA
		GGGCACGUAGCUCAGUCUGGAUAGAGCGUCGGACUUCUAAUCCGACGGUCGUGGGUUCGAAUCCCAUCGUGCCCG			GGGCCCGUAGCUCAGCCUGGAUAGAGCGGCGGCCUUCUAAGCCGUAGGUCGUGGGUUCGAAUCCCAUCGGGCCCGCCA
		GGGCAUGUAGCUCAGUCCGGAUAGAGCGUCGGACUUCUAAUCCGACGGUCGUGGGUUCGAAUCCCAUCAUGCCCG			GGGCCCGUGGCCUAGUCUGGAUACGGCACCGGCCUUCUAAGCCGGGGAUCGGGGGUUCAAAUCCCUCCGGGUCCGCCA
		GGGCCCAUAGCUCAGCAUGGAUAGAGUGCCGGACUUCUAAUCCGAUGGUCAAGGGAUCGAAGCCCUUUGGGCCCG			GGGCCCGUGGCCUAGUCUGGAUACGGCACCGGCCUUCUAAGCCGGGGAUCGGGGGUUCGAAUCCCUCCGGGUCCGCCA
		GGGCCCAUAGCUCAGCAUGGAUAGAGUGUUGGACUUCUAAUCCAAUGGUCAAGGGAUCGAAGCCCUUUGGGCCCG			GGGCCCGUGGCUUAGCCAGGAUAUAGCGCUGGCCUUCUAAGCCAGACGCCUCGGGUUCGAAUCCCGACGGGCCCGCCA
		GGGCCCGUAGCCUAGCCAGGAUAGGGCGCCGGCCUUCUAAGCCGGAGACCCGGGGUUCGAAUCCCCGCGGGCCCG			GGGCUCGUGGCUUAGCCUGGAUAUAGCACUGGCCUUCUAAGUCAGUGGUCGGGGGUUCGAAUCCCCCCGAGCUCGCCA
		GGGCCCGUAGCCUAGCCAGGAUAGGGCGCCGGCCUUCUAAGCCGGUGGUCCGGGGUUCAAAUCCCCGCGGGCCCG			GGUCCCGUGGCUUAGCCAGGAUAUAGCACCGGGCUUCUAACCCGGAGGUCGUGGGUUCAAAUCCCACCGGGUCCGCCA
		GGGCCCGUAGCCUAGCCAGGAUAGGGCGUCGGACUUCUAAUCCGAAGGUCCCGGGUUCAAAUCCCGGCGGGUCCG
		GGGCCCGUAGCCUAGCCUGGAUAGGGCGUCGGACUUCUAAUCCGAAGGCCCCGGGUUCAAAUCCCGGCGGGUCCG
		GGGCCCGUAGCUCAGCAAGGAUAGAGCGGCGGCCUUCUAAGCCGCAGGCCGAGGGUUCAAGUCCCUCCGGGCCCG
		GGGCCCGUAGCUCAGCAUGGAUAGAGCGGCGGCCUUCUAAGCCGUAGGUCGUGGGUUCGAAUCCCACCGGGCCCG
		GGGCCCGUCGCCUAGCCAGGAUAGGGCGCCGGCCUUCUAAGCCGGAGGCCCGGGGUUCGAAUCCCCGCGGGCCCG
		GGGCCCGUGGCCUAGCAUGGAUAGGGCGACGGCCUUCUAAGCCGUAGAUCGCGGGUUCAAAUCCCGCCGGGUCCG
		GGGCCCGUGGCCUAGCCUGGAUAGGGCGCCGGCCUUCUAAGCCGGAGACCCGGGGUUCGAAUCCCCGCGGGCCCG
		GGGCCCGUGGCCUAGCCUGGAUAGGGCGUCGGACUUCUAAUCCGAAGAUCGCGGGUUCAAAUCCCGCCGGGUCCG
		GGGCCCGUGGCCUAGCUAGGAUAAGGCACCGUCCUUCUAAGUCGGGAAUCGUGGGUCCAAAUCCCACCGGGCCCG
		GGGCCCGUGGCCUAGUCUGGAUACGGCACCGGCCUUCUAAGCCGGGGAUCGGGGGUUCAAAUCCCUCCGGGUCCG
		GGGCCCGUGGCCUAGUCUGGAUACGGCACCGGCCUUCUAAGCCGGGGAUCGGGGGUUCAAAUCCCUCUGGGUCCG
		GGGCCCGUGGCCUAGUCUGGAUACGGCACCGGCCUUCUAAGCCGGGGAUCGGGGGUUCGAAUCCCUCCGGGUCCG
		GGGCCCGUGGCUCAGCAUGGAUAGAGCGACGGCCUUCUAAGCCGUAGAUCCCGGGUUCAAAUCCCGGCGGGUCCG
		GGGCCCGUGGCUCAGCAUGGAUAGAGCGACGGCCUUCUAAGCCGUAGAUCGCGGGUUCAAAUCCCGCCGGGUCCG
		GGGCCCGUGGCUCAGCAUGGAUAGAGCGACGGCCUUCUAAGCCGUAGGUCGCGGGUUCAAAUCCCGCCGGGUCCG
		GGGCCCGUGGCUCAGCCUGGAUAGAGCGACGGCCUUCUAAGCCGUAGAUCCCGGGUUCAAAUCCCGGCGGGUCCG
		GGGCCCGUGGCUUAGCAUGGAUAAAGCACCGGCCUUCUAAGCCGGGGAUCGCGGGUUCAAAUCCCGCCGGGUCCG
		GGGCCCGUGGCUUAGCCAGGAUAUAGCACCGGGCUUCUAACCCGGGGGUCGUGGGUUCAACUCCCACCGGGUCCG
		GGGCCCGUGGCUUAGCCAGGAUAUAGCACCGGGCUUCUAACCCGGGGGUCGUGGGUUCGAAUCCCACCGGGUCCG
		GGGCCCGUGGCUUAGCCAGGAUAUAGCACCGGGCUUCUAACCCGGUGGUCGUGGGUUCAAAUCCCACCGGGUCCG
		GGGCCCGUUGCCUAGCCAGGAUAGGGCGCCGGCCUUCUAAGCCGGAGGCCCGGGGUUCGAAUCCCCGCGGGCCCG
		GGGCCUGUAGCCUAGACUGGAUAGGGCGUUGGACUUCUAAUCCAAAGGCCGGGGGUUCAAAUCCCCCCAGGUCCG
		GGGCCUGUAGCUCAGCAUGGAUAGAGUGUUGGACUUCUAAUCCAAUGGUCAAGAGAUCGAAGCUCUUCAGGCCCG
		GGGCCUGUGGCUUAGCCAGGAUAUAGCGUCGGGCUUCUAACCCGAAUGUCGGGGGUUCGAAUCCCUCCAGGUCCG
		GGGCCUGUGGCUUAGCCUGGACAUAGCGCCGGGCUUCUAACCCGGAUGCCGGGGGUUCGAAUCCCCCCAGGCCCG
		GGGCCUGUGGCUUAGCCUGGACAUAGCGCCGGGCUUCUAACCCGGAUGUCGGGGGUUCGAAUCCCUCCAGGCCCG
		GGGCGCGUAGCUCAGUCCGGAAAGAGCGUCGGACUUCUAAUCCGACGGUCGUGGGUUCAAAUCCCAUCGCGCCCG
		GGGCGCGUAGCUCAGUCCGGACAGAGCGUUCGGCUUCUAACCGAAAUGUCGGGGGUUCGAAUCCCCUCGUGCCCG
		GGGCGCGUAGCUCAGUUGGACAGAGCGUCGGACUUCUAAUCCGAUNGGCCGCGGGUUCGAAUCCCGUCGCGCCCG
		GGGCGCGUGGCCUAGCAUGGAUAGGGCGCUGGCCUUCUAAGUCAGUGAUCGCGGGUUCAAAUCCCGCCGCGCCCG
		GGGCUCGUAGCUCAGCAUGGAUAGAGCGCCUGCCUUCUAAGCCGGAAGUCGUGGGAUCGAAGCCCACCGGGCCCG
		GGGCUCGUGGCCUAGCAUGGAUAAGGCACCGUCCUUCUAAGUCGGUGAUCGUGGGUUCAAAUCCCACCGAGCCCG
		GGGCUCGUGGCCUAGUAUGGAUAAGGCACCGUCCUUCUAAGUCGGUGAUCGUGGGUCCAAAUCCCACCGAGCCCG
		GGGCUCGUGGCUUAGCCAGGAUAUAGCGCUGGGCUUCUAACCCAGACGUCGAGGGUUCAAAUCCCUUCGAGCCCG
		GGGCUCGUGGCUUAGCCAGGAUAUAGCGCUGGGCUUCUAACCCAGACGUCGGGGGUUCAAAUCCCUUCGAGCCCG
		GGGCUCGUGGCUUAGCCUGGAUAUAGCGCUGGGCUUCUAACCCAGACGUCGGGGGUUCAAAUCCCUUCGAGCCCG
		GGGCUCGUGGCUUAGUCAGGAUAUAGCACCGGCCUUCUAAGCCGGGGGUCGUGGGUUCGAAUCCCACCGGGCCCG
		GGGCUCGUGGCUUAGUCUGGACAUAGCACCGGCCUUCUAAGCCGGGGGUCGGGGGUUCAAAUCCCCCCGGGCCCG
		GGGCUCGUGGCUUAGUUUGGAUAUAGCACCGGCCUUCUAAGCCGGGGGUCGUGGGUUCAAAUCCCACCGGGCCCG
		GGGCUUGUGGCUUAGCCAGGACAUAGCGCCGGGCUUCUAACCCGGAUGUCGGGGGUUCGAAUCCCUCCAGGCCCG
		GGGCUUGUGGCUUAGCCAGGAUAGAGCGCCGGGCUUCUAACCCGGAUGUCGGGGGUUCGAAUCCCUCCAGGCCCG
		GGGCUUGUGGCUUAGCCAGGAUAUAGCGUCGGGCUUCUAACCCGAAUGUCGGGGGUUCGAAUCCCUCCAGGCCCG
		GGGCUUGUGGCUUAGCUUGGACAUAGCGCCGGGCUUCUAACCCGGAUGUCGGGGGUUCAAAUCCCUCCAAGCCCG
		GGGUCUGUGGCUUAGCCAGGACAUAGCGCCGGGCUUCUAACCCGGACGUCGGGGGUUCGAAUCCCCCCAGGCCCG
		GGGUCUGUGGCUUAGCCAGGACAUAGCGCCGGGCUUCUAACCCGGAUGUCGGGGGUUCGAAUCCCCCCAGGCCCG
		GGUCCCGUGGCUUAGCCAGGAUAUAGCACCGGGCUUCUAACCCGGGGGUCGUGGGUUCAAAUCCCACCGGGUCCG
		GGUCCCGUGGCUUAGCCAGGAUAUAGCAUCGGGCUUCUAACCCGAGGGUCGAGGGUUCGAAUCCCUUCGGGAUCG
		GGUCCCGUGGCUUAGCCAGGAUAUAGCAUCGGGCUUCUAACCCGAGGGUCGGGGGUUCGAAUCCCUCCGGGAUCG
