## Supplemental Table 8 for "The Standard Genetic Code Lacks Redundancy For Amino Acid Codons"

### Sheet: Asn (GUU)
Asn (GUU)
70 nt	71 nt	72 nt	73 nt	74 nt	75 nt	76 nt	77 nt	78 nt
ACCUCGGUAGCUCAGCCAGGUAGAGCGGCGGGCUGUUAACUCGUAGGUUCCGAGUUCGAAUCCCGCGGAC	GUUGUAGCUCAGCUAGGUAGAGCACUCGGCUGUUAACCGAGCGGUCGUCGGUUCAAACCCGACUGGCGGCG	GGUUCUAUAGUUUAACAGGUAAAACAACUGGCUGUUAACCGGCAGAUAGGAGUUCGAAUCUUCUUAGAACCG	GCCAUCGUAGCUCAGUAGGUAGAGCGUUCGGCUGUUAACCGAUUGGUCACAGGUUCGAGCCCUGUCGAUGGCG	GCCGCCGUAGCUAAGCCCGGUAUAGCGGCGGGCUGUUAACCCGUAGGUCCCGGGUUCAAAUCCCGGCGGCGGCG	GCCGCCGUAGCUCAGCCCGGUCAGAGCGGCGGGCUGUUAACCCGUAGGUCCCGGGUUCAAAUCCCGGCGGCGGCG	GCCCCCAUAGCUCAGAUGGUAGAGCGACGGACUGUUAAUCCGUAGGUCGCAGGUUCGAGUCCUGCUGGGGGCGCCA	GCCGCCCUAGCUCAGCCCGGUAGAGCGUCGGACUGUUAAUCCGUUGGUCGCCAGUUCAAGUCUGGUGGGCGGCGCCA	GCCGCCGUAGCUCAGCCCGGUCAGAGCGGCGGGCUGUUAACCCGUAGGUCCCGGGUUCAAAUCCCGGCGGCGGCGCCA
			GCCCCCAUAGCUUAGUAGGUAGAGCGACGGACUGUUAAUCCGUAGGUCGCAGGUUCGAGUCCUGCUGGGGGCG	GCCGCCGUAGCUCAGCCUGGUGGAGCGGCGGGCUGUUAACCCGUAGGUCCCGGGUUCAAGUCCCGGCGGCGGCG	GCCGCCGUAGCUCAGCCCGGUUAGAGCGGCGGGCUGUUAACCCGUAGGUCCCGGGUUCAAAUCCCGGCGGCGGCG	GCCCCCAUAGCUCAGCUGGUAGAGCGACGGACUGUUAAUCCGUAGGUCGCAGGUUCGAGUCCUGCUGGGGGCGCCA	GCCGCCCUAGCUCAGCGUGGUAGAGCAUCCGACUGUUAAUCGGACGGUCGUCAGUUCAAGUCUGAUGGGCGGCGCCA
			GCCCGGGUAGCUCAGCCCGGUAGAGCGGCCGGCUGUUAACCGGCAGGUCCCCGGUUCGAAUCCGGGCCCGGGCG	GCCGCCGUAGCUUAGUUGGCUGGAGCGGCCGGCUGUUAACCGGCAGGUCGCAGGUUCGAAUCCUGCCGGCGGCG	GCCGCCGUAGCUCAGCCCGGUUAGAGCGGCGGGCUGUUAACCCGUAGGUCCCGGGUUCGAAUCCCGGCGGCGGCG	GCCCCCAUAGCUCAGUAGGUAGAGCGACGGACUGUUAAUCCGUAGGUCGCAGGUUCGAGUCCUGCUGGGGGCGCCA	GCCGCCGUAGCUAAGCCCGGUAUAGCGGCGGGCUGUUAACCCGUAGGUCCCGGGUUCAAAUCCCGGCGGCGGCGCCA
			GCCGAAGUAGCUCAGAUGGUAGAGCACCUCGCUGUUAACGAGGUUGUCCCAGGUUCGAGUCCUGGCUUCGGCG	GCCGCUGUAGCUCAGCAUGGUAGAGCAACUGGCUGUUAACCAGUGGGUCACCAGUUCGAGUCUGGUCAGCGGCG		GCCCCCAUAGCUUAGUAGGUAGAGCGACGGACUGUUAAUCCGUAGGUCGCAGGUUCGAGUCCUGCUGGGGGCGCCA	GCCGCCGUAGCUCAGCCCGGUAGAGCGGCGGGCUGUUAACCCGUAGGUCCCGGGUUCAAAUCCCGGCGGCGGCGCCA
			GCCGAAGUAGCUCAGCUGGUAGAGCGCCUCGCUGUUAACGAGGCGGUCCCAGGUUCGAGUCCUGGCUUCGGCG	GCCGGGGUAGCUCAGCACGGUAGAGCGCCGGGCUGUUAACCCGGUGGUCCGGGGUUCGAGUCCCCGCCCCGGCG		GCCGCCGUAGCUCAGCGGGUAGAGCGCCGGGCUGUUAACCCGGUGGUCGGUGGUUCGAAUCCACCCGGCGGCGCCA	GCCGCUGUAGCUCAGCAUGGUAGAGCAACUGGCUGUUAACCAGUGGGUCACCAGUUCGAGUCUGGUCAGCGGCGCCA
			GCCGAAGUAGCUCAGUUGGUAGAGCACCUCGCUGUUAACGAGGUUGUCCCAGGUUCGAGUCCUGGCUUUGGCG	GCCGGGGUAGCUCAGCCUGGUAGAGCGCCGGGCUGUUAACCCGGUGGUCCGGGGUUCAAAUCCCCGCCCCGGCG		GCCGCCGUAGCUCAGCUCGGUUCAGAGCGGCGGGCUGUUAACCCGUAGGUCCCGGGUUCAAAUCCCGGCGGCGGCG	GCCGGGGUAGCUCAGCCAGGCGGAGCACUCGGCUGUUAACCGAGGGGUCCCGGGUUCAAAUCCCGGCCCCGGCGCCA
			GCCGCAAUAACUCAGUUGGUAGAGUGUCUGGCUGUUAACCAGAAUGUCACAGGUUCGAGCCCUGUUUGCGGCG	GCCGGGGUAGCUCAGCCUGGUAGAGCGCCGGGCUGUUAACCCGGUGGUCCGGGGUUCGAGUCCCCGCCCCGGCG		GCCGCCGUAGCUUAGACGGUAGAGCGCUGGACUGUUAAUCCAGUGGUCCCCGGUUCGAAUCCGGGCGGCGGCGCCA	GCCGGGGUAGCUCAGCCAGGUGGAGCACUCGGCUGUUAACCGAGGGGUCCCGGGUUCAAAUCCCGGCCCCGGCGCCA
			GCCGCAGUAGCUCAGCUGGAAGAGCGCCCGGCUGUUAACCGGGCGGUCGCUGGUUCGAGUCCAGCCUGCGGCG	GCCGGGGUAGCUCAGCUCGGUAGAGCGCCGGGCUGUUAACCCGGUGGUCCGGGGUUCGAGUCCCCGCCCCGGCG		GCCGCCGUAGCUUAGCAGGUAGAGCGCCGGACUGUUAAUCCGGCGGUCCCCGGUUCGAAUCCGGGCGGCGGCGCCA	GCCGGGGUAGCUCAGCUAGGUAGAGCGCCGGGCUGUUAACCCGGUGGUCGGGGGUUCAAGUCCCCUCCCCGGCGCCA
			GCCGCCAUAACUCAGAUGGUAGAGUGUCUGGCUGUUAACCAGAAUGUCACAGGUUCGAGCCCUGUUGGCGGCG	GCCGGGGUAGCUUAGCUCGGUAGAGCGCCGGGCUGUUAACCCGGUGGUCCGGGGUUCGAGUCCCCGCCCCGGCG		GCCGCCGUAGCUUAGCUGGUGGAGCGCCGGACUGUUAAUCCGGCGGUCCCCGGUUCGAAUCCGGGCGGCGGCGCCA	GCCUCCUUAGCUCAGUAGGUAGCAGCGACGGACUGUUAAUCCGUAGGUCGCAGGUUCGAGCCCUGCAGGAGGCGCCA
			GCCGCCAUAACUCAGCUGGUAGAGUGUCUGGCUGUUAACCAGAUCGUCACAGGUUCGAGCCCUGUUGGCGGCG	GGCGGGGUAGCUCAGCCAGGUAGAGCAUCCGGCUGUUAACCGGAGGGUCGUGGGUUCGAGUCCCACCCCCGCCG		GCCGCCGUAGCUUAGUCGGCAGAGCGCCGGACUGUUAAUCCGGUGGUCCCCCGUUCAAGUCGGGGCGGCGGCGCCA	GCCUCCUUAGCUCAGUAGGUAGCAGCGAUGGACUGUUAAUCCAUAGGUCGCAGGUUCGAGCCCUGCAGGAGGCGCCA
			GCCGCCAUAACUCAGUUGGUAGAGUGACUGGCUGUUAACCAGUUUGUCACAGGUUCGAGUCCUGUUGGCGGCG	GUCCUUGUAGUUCAGUAGGUAGAACGCUAGACUGUUAAUCUAGAUGCCGUAGGUUCAAGUCCUACCAGGGACG		GCCGCCGUAGCUUAGUCGGUAGAGCGCCGGACUGUUAAUCCGGCGGUCCCCGGUUCGAAUCCGGGCGGCGGCGCCA	GCCUCCUUAGCUCAGUAGGUAGUAGCGACGGACUGUUAAUCCGUAGGUCGCAGGUUCGAGCCCUGCAGGAGGCGCCA
			GCCGCCAUAACUCAGUUGGUAGAGUGGCUGGCUGUUAACCAGCAUGCCACAGGUUCGAGUCCUGUUGGCGGCG			GCCGCCGUAGCUUAGUCGGUAGAGCGCCGGACUGUUAAUCCGGUGGUCGCCCGUUCAAGUCGGGCCGGCGGCGCCA
			GCCGCCAUAACUCAGUUGGUAGAGUGGCUGGCUGUUAACCAGCAUGUCACAGGUUCGAGUCCUGUUGGCGGCG			GCCGCCGUAGCUUAGUUGGUAGAGCGCCGGACUGUUAAUCCGGCGGUCCCCGGUUCGAAUCCGGGCGGCGGCGCCA
			GCCGCCAUAACUCAGUUGGUAGAGUGUCUGGCUGUUAACCAGAAUGUCACAGGUUCGAGCCCUGUUGGCGGCG			GCCGCCGUAGCUUAGUUGGUAGAGCGCCGGACUGUUAAUCCGGUGGUCGCCCGUUCAAGUCGGGCCGGCGGCGCCA
			GCCGCCAUAACUCAGUUGGUAGAGUGUCUGGCUGUUAACCAGAUUGUCACAGGUUCGAGUCCUGUUGGCGGCG			GCCGCCGUAGCUUAGUUGGUAGAGCGCGCGGCUGUUAACCGCGUGGUCCCCCGUUCGAGUCGGGGCGGCGGCGCCA
			GCCGCCAUAACUUAGCUGGUAGAGUGCUCGGCUGUUAACCGAGUUGUCACAGGUUCGAGUCCUGUUGGCGGCG			GCCGCGGCAGCUCAGUAGGUAGAGCGCGGGACUGUUAAUCCCGUGGUCCCCGGUUCAAGUCCGGGCCGCGGCGCCA
			GCCGCCAUAGCUCAGUUGGUAGAGCACGUGGUUGUUACCCACGUUGUCCCAGGUUCGAGCCCUGGUGGCGGCG			GCCGCGGUAGCUCAGCUGGCAGAGCGCCGGGCUGUUAACCCGGUGGUCGCAGGUUCGAGUCCUGCCCGCGGCGCCA
			GCCGCCAUAGCUCAGUUGGUAGAGCACUCGGCUGUUAACCGAGCGGUCGUCGGUUCAAGCCCGACUGACGGCG			GCCGGGGUAGCUCAGCUGGUAGAGCGCCGGGCUGUUAACCCGGUGGCCGGAGGUUCGAGUCCUCCCCCCGGCGCCA
			GCCGCCGUAGCUCAGAUGGUAGAGCACCACGCUGUUAACGUGGUUGUCCCAGGUUCGAGUCCUGGCGGCGGCG			GCCGGGGUAGCUCAGCUGGUAGAGCGCCGGGCUGUUAACCCGGUGGUCGGUGGUUCGAAUCCACCCCCCGGCGCCA
			GCCGCCGUAGCUCAGCUGGUAGAGCACCACGCUGUUAACGUGGUUGUCCCAGGUUCGAGACCUGGCGGCGGCG			GCCGUUGUAGCUCAGUCGGUAGAGCGUGUGACUGUUAAUCACAAGGUCCACGGUUCGAUCCCGUGCGACGGCGCCA
			GCCGCCGUAGCUCAGUAGGUAGAGCGCUCGGCUGUUAACCGAGUGGUCGCAGGUUCGAGUCCUGCCGGCGGCG
			GCCGCCGUAGCUCAGUAGGUAGAGCGUUCGACUGUUAAUCGAUUGGUCACAGGUUCGAGCCCUGUCGGCGGCG
			GCCGCCGUAGCUCAGUAGGUAGAGCGUUCGGCUGUUAACCGAUUGGUCACAGGUUCGAGCCCUGUCGGCGGCG
			GCCGCCGUAGCUCAGUUGGUAGAGCACCACGCUGUUAACGUGGUUGUCCCAGGUUCGAGCCCUGGCGGUGGCG
			GCCGCCGUAGCUCAGUUGGUAGAGCACCUCGCUGUUAACGAGGUGGUCCCAGGUUCGAGUCCUGGCGGCGGCG
			GCCGCCGUAGCUCAGUUGGUAGAGCACCUCGCUGUUAACGAGGUUGUCCCAGGUUCGAGUCCUGGCGGUGGCG
			GCCGCCGUAGCUCAGUUGGUAGAGCACCUGGUUGUUACCCAGGUUGUCCCAGGUUCGAGCCCUGGCGGUGGCG
			GCCGCCGUAGCUCAGUUGGUAGAGCACCUGGUUGUUACCCAGGUUGUCCCAGGUUCGAGUCCUGGCGGCGGCG
			GCCGCCGUAGCUUAGCUGGUAGAGCGCCGGACUGUUAAUCCGGUGGUCGCAGGUUCGAAUCCUGCCGGCGGCG
			GCCGCCGUAGCUUAGCUGGUAGAGCGUCCGGCUGUUAACCGGACGGUCACAGGUUCGAAUCCUGUCGGCGGCG
			GCCGCCGUAGCUUAGCUGGUAGAGCGUCCGGCUGUUAACCGGACGGUCGCAGGUUCGAAUCCUGCCGGCGGCG
			GCCGCCGUAGCUUAGCUGGUAGAGCGUCGGCCUGUUAAGCCGAUGGUCCCAGGUUCGAAUCCUGGCGGCGGCG
			GCCGCCGUAGCUUAGCUGGUAGAGCGUCGGCCUGUUAAGCCGAUGGUCGCAGGUUCGAAUCCUGCCGGCGGCG
			GCCGCGGUAGCUCAGCUGGCAGAGCGCUCGGCUGUUAACCGAGCGGUCGACGGUUCGAGUCCGUCCCGCGGCG
			GCCGCGGUAGCUCAGUUGGCAGAGCGCCGGGCUGUUAACCCGGUGGUCGGUGGUCCGAGUCCACCCCGCGGCG
			GCCGCUAUAACUCAGUUGGUAGAGUGUCUGGCUGUUAACCAGAAUGUCACAGGUUCGAGCCCUGUUGGCGGCG
			GCCGCUAUAGCUCAGUAGGUAGAGCACUCGGCUGUUAACCGAGCGGUCGUCGGUUCAAACCCGACUGGCGGCG
			GCCGCUGUAGCUCAGUUGGUAGAGCACUCGGCUGUUAACCGAGCGGUCAUCGGUUCGAGACCGAUCAGCGGCG
			GCCGCUUUAACUCAGUUGGUAGAGUGUCUGGCUGUUAACCAGAAUGUCGUAGGUUCGAGCCCUGCAAGCGGCG
			GCCGCUUUAACUCAGUUGGUAGAGUGUCUGGCUGUUAACCAGAAUGUCGUAGGUUCGAGUCCUACAAGCGGCG
			GCCGGAGUAGCUCAGUUGGCAGAGCGCCCGGCUGUUAACCGGGUGGUCGGAGGUUCGAGUCCUCCCUCCGGCG
			GCCGGGGUAGCUCAGCAGGUAGAGCGCCCGGCUGUUAACCGGGCGGUCGAGGGUUCGAGUCCCUCCCCCGGCG
			GCCGGGGUAGCUCAGCGGGUAGAGCGCCGGGCUGUUAACCCGGUGGUCGGAGGUUCGAGCCCUCCCCCCGGCG
			GCCGGGGUAGCUCAGCUGGUAGAGCGCGGGGCUGUUAACCCCGUGGUCGGAGGUUCGAAUCCUCCCCCCGGCG
			GCCGUCGUAGCUCAGCUGGUAGAGCGUAUGACUGUUAAUCAUAAGGUCAACGGUUCGAACCCGUUCGACGGCG
			GCCGUCGUAGCUCAGUAGGUAGAGCGUUCGGCUGUUAACCGAUUGGUCACAGGUUCGAGCCCUGUCGACGGCG
			GCCGUCGUAGCUCAGUUGGUAGAGCACCUCGCUGUUAACGAGGUGGUCCCAGGUUCGAGUCCUGGCGACGGCG
			GCCGUCGUGGCUCAGUAGGUAGAGCGUUCGGCUGUUAACCGAUUGGUCACAGGUUCAAGUCCUGUCGACGGCG
			GCCUCCAUAACUCAGUUGGUAGAGUGUCUGGCUGUUAACCAGAAUGUCACAGGUUCGAGUCCUGUUGGGGGCG
			GCCUCCCUAACUCAGUUGGUAGAGUGUCGGACUGUUAAUCCGAAUGUCACAGGUUCGAGCCCUGUGGGGGGCG
