## Supplemental Table 9 for "The Standard Genetic Code Lacks Redundancy For Amino Acid Codons"

### Sheet: Asp (GUC)
Asp (GUC)
68 nt	72 nt	73 nt	75 nt	76 nt	77 nt	78 nt
GCGUGGGGGGUAUCCCCCACUGCGGGCCUGUCAAGCCCGUGACCCGGGUUCAAAUCCCGGCCGCGGCA	GCCCUGGUGGUGUAGGGGCUAUCAUGCAGGCCUGUCGAGCCUGCGACUCGGGUUCAAAUCCCGGCCAGGGCG	GCCCAAGUAGUGUAGUGGCCUAUCAUGCAGCCCUGUCACGGCUGCGACUCGGAUUCGAAUUCCGACUUGGGCG	GCCCCCGUAGUAUAGCCCGGCCUAGUAUGCGGGCCUGUCGAGCCCGUGACCCGGGUUCAAAUCCCGGCGGGGGCG	ACCGGUCGUAUAGUCCGGACUAGUAUGCGGGCCUGUCGAGCCCGUGACCCGGGUUCAAAUCCCGGCCGGGGCGCCA	GCCCCGGUCGUCUAGUGGCCCAGGAUGGCGGCCUGUCGAGCCGCAGAACCCGGGUUCGAAUCCCGGCCGGGGCGCCA	GCCCCGGCGGUGUAGCCCGGUCUAUCAUCCGGGCCUGUCGAGCCCGGGACCCGGGUUCAAAUCCCGGCCGGGGCGCCA
	GCCCUGGUGGUGUAGGGGCUAUCAUGCGGGCCUGUCGAGCCCGCGACUCGGGUUCAAUUCCCGGCCAGGGCG	GCCCAGAUAGUGUAGUGGCCUAUCAUGUCGGCCUGUCACGCCGACGACUCGGAUUCGAAUUCCGAUCUGGGCG	GCCCCGGUAGUAUAGCCCGGACUAGUAUGCGGGCCUGUCGAGCCCGUGACCCGGGUUCAAAUCCCGGCCGGGGCG	GCCCUGGUAGUGUAGCGGCCUAUCAUGAAGCCCUGUCGAGGCUUCGACUCGGGUUCAAAUCCCGACCAGGGCGCCA	GCCCGGGUGGUGUAGCCCGGCCAGCAUAGGGGCCUGUCGAGCCCCAGACCCGGGUUCAAAUCCCGGCCCGGGCGCCA	GCCCCGGUAGUAUAGCCCGGACUAGUAUGCGGGCCUGUCGAGCCCGUGACCCGGGUUCAAAUCCCGGCCGGGGCGCCA
	GCCCUGGUGGUGUAGGGGCUAUCAUGUGGGCCUGUCGAGCCCGCGACUCGGGUUCAAAUCCCGGCCAGGGCG	GCCCAGGUAGUGUAGCGGCCUAUCAUGAUUGCCUGUCACGCAAUCGACUCGGAUUCGAAUUCCGACCUGGGCG	GCCCGGGUAGUAUAGUCCGGUCCAGUAUGGGGGACUGUCACUCCUCCGACCCGGGUUCGAAUCCCGGCCCGGGCG	GCCGCGGUAGUCUAGCCCGGUUCUAGGAUGGGGGCCUGUCGAGCCCUUGACCCGGGUUCAAAUCCCGGCCGCGGCG	GCCGCGGUAGUAUAGCCAGGCCAUUAUGCGGGCCUGUCGAGCCCGUGACCCGGGUUCAAAUCCCGGCCGCGGCGCCA	GCCCCGGUCGUUCAGCCUGGUCUAGGAUGCGGGCCUGUCGAGCCCGAGACCCGGGUUCGAAUCCCGGCCGGGGCGCCA
	GCCCUGGUGGUGUAGUGGCUAUCAUGCGGGCCUGUCGAGCCCGCGACUCGGGUUCAAUUCCCGGCCAGGGCG	GCCCAGGUAGUGUAGUGGCCUAUCAUGACGGCCUGUCACGCCGUCGACACGGAUUCGAAUUCCGUCCUGGGCG	GCCCGGGUGGUGUAGCCAGGCCUAACAUGCGGGCCUGUCGAGCCCGCGCCUCGGGUUCAAAUCCCGACCCGGGCG	GUCCCGGUAGUGUAGUGGCCUAUCAUGAGGCCCUGUCGAGGCCUCGACCUGGAUUCGAAUUCCAGCCGGGACGCCA		GCCCCGGUGGUAUAGCCCGGUCUAGUAUGGCGGCCUGUCGAGCCGCAGACCCGGGUUCAAAUCCCGGCCGGGGCGCCA
	GCCUUGGUAGUGUAGAGGCUAUCAUGCAGGCCUGUCGAGCCUGCGACUCGGGUUCAAAUCCCGGCCAAGGCG	GCCCAGGUAGUGUAGUGGCCUAUCAUGAUGCCCUGUCACGGCAUCGACUCGGAUUCGAAUUCCGACCUGGGCG	GCCCGGGUGGUGUAGCCAGGCCUAACAUGCGGGCCUGUCGAGCCCGCGCCUCGGGUUCAAAUCCCGGCCCGGGCG			GCCCGGGUGGUGUAGCCAGGCCCAUCAUACGGGACUGUCACUCCCGUGACUCGGGUUCAAAUCCCGACCCGGGCGCCA
	GCCUUGGUGGUGUAGGGGCUAUCAUGUGGGCCUGUCGAGCCCGCGACUCGGGUUCAAAUCCCGGCCAAGGCG	GCCCAGGUAGUGUAGUGGCCUAUCAUGAUUGCCUGUCACGCAAUCGACUCGGAUUCGAAUUCCGACCUGGGCG	GCCCGGGUGGUGUAGCCCGGCCCAUCAUGCGGGCCUGUCGAGCCCGCGACCCGGGUUCAAAUCCCGGCCCGGGCG			GCCCGGGUGGUGUAGCCAGGCCCAUCAUGCGGGACUGUCACUCCCGCGACUCGGGUUCAAAUCCCGACCCGGGCGCCA
		GCCCAGGUAGUGUAGUGGCCUAUCAUGUCGGCCUGUCACGCCGACGACUCGGAUUCGAAUUCCGACCUGGGCG	GCCCGGGUGGUGUAGCCCGGCCUAUCAUGCGGGCCUGUCGAGCCCGCGACUCGGGUUCAAAUCCCGACCCGGGCG			GCCCGGGUGGUGUAGCCCGGCCCAUCAUACGGGACUGUCACUCCCGUGACCCGGGUUCAAAUCCCGGCCCGGGCGCCA
		GCCCAGUUAGUGUAGUGGCCUAUCAUGCAGCCCUGUCACGGCUGCGACACGGAUUCGAAUUCCGUACUGGGCG	GCCCGGGUGGUGUAGUCCGGCCUAACAUGGGGGCCUGUCGAGCCCUCGCCUCGGGUUCAAAUCCCGGCCCGGGCG			GCCCGGGUGGUGUAGCCCGGCCUAUCAUACGGGACUGUCACUCCCGUGACCCGGGUUCAAAUCCCGGCCCGGGCGCCA
		GCCCCGAUAGUGUAGCGGCCUAUCAUACAGGCCUGUCGAGCCUGUGACACGGGUUCAAAUCCCGUUCGGGGCG	GCCCGGGUGGUGUAGUCCGGCCUAUCAUGCGGGCCUGUCGAGCCCGCGACUCGGGUUCAAAUCCCGGCCCGGGCG			GCCCGGGUGGUGUAGCCCGGCCUAUCAUGCGGGACUGUCACUCCCGCGACCCGGGUUCAAAUCCCGGCCCGGGCGCCA
		GCCCCGGUAGUGUAGUGGCCUAUCAUACAGGCCUGUCGAGCCUGUGACAUGGGUUCAAAUCCCGUCCGGGGCG	GCCCUGGUGGUGUAGCUCGGCCUAUCAUACAGGACUGUCACUCCUGUGACUCGGGUUCAAAUCCCGGCCAGGGCG			GCCCGGGUGGUGUAGCCCGGCCUAUCAUGCGGGACUGUCACUCCCGCGACUCGGGUUCAAAUCCCGACCCGGGCGCCA
		GCCCCGGUAGUGUAGCGGCCUAUCAUGCGGGCCUGUCGAGCCCGCGACCCGGGUUCAAAUCCCGGCCGGGGCG	GCCGCAGUAGUCUAGCCCGGUCUAGGAUGGGGGCCUGUCGAGCCCCUGACCCGGGUUCAAAUCCCGGCUGCGGCG			GCCCGGGUGGUGUAGCCCGGUCUAUCAUACGGGACUGUCACUCCCGUGACCCGGGUUCAAAUCCCGGCCCGGGCGCCA
		GCCCCGGUGGUGUAGCGGCCUAGCAUGCGGGCCUGUCGAGCCCGCGACCCGGGUUCAAAUCCCGGCCGGGGCG	GCCGCCGUAGUAUAGCCCGGAAUAGUAUGCGGGCCUGUCGAGCCCGUGACCCGGGUUCAAAUCCCGGCGGCGGCG			GCCCUGGUGGUGUAGCCAGGCCUAUCAUACAGGACUGUCACUCCUGUGACUCGGGUUCAAAUCCCGACCAGGGCGCCA
		GCCCGGAUGGUGUAGUGGCCCAUCAUACAACCCUGUCACGGUUGUGACGCGGGUUCAAAUCCCGCUCCGGGCG	GCCGCCGUAGUAUAGCCCGGCCUAGUAUGCGGGCCUGUCGAGCCCGUGACCCGGGUUCAAAUCCCGGCGGCGGCG			GCCCUGGUGGUGUAGCCCGGCCUAUCAUACGGGACUGUCACUCCCGUGACUCGGGUUCAAAUCCCGGCCAGGGCGCCA
		GCCCGGAUGGUGUAGUGGCCCAUCAUACGACCCUGUCACGGUCGUGACGCGGGUUCAAAUCCCGCUCCGGGCG	GCCGCCGUAGUAUAGCCCGGUCUAGUAUGCGGGCCUGUCGAGCCCGUGACCCGGGUUCAAAUCCCGGCGGCGGCG			GCCCUUGUAGUAUAGCCCGGUCUAGAAUUCGGCCCUGUCACGGCUGAGACGCGUGUUCAAAUCCCGCCGAGGGCGCCA
		GCCCGGGUGGUGUAGUGGCCCAUCAUACAACCCUGUCACGGUUGUGACGCGGGUUCAAAUCCCGCCUCGGGCG	GCCGCCGUAGUAUAGCCCGGUUCAGUAUGCGGGCCUGUCGAGCCCGUGACCCGGGUUCAAAUCCCGGCGGCGGCG			GCCGCGGUAGUAUAGCCCGGACCAGUAUGCGGGCCUGUCAAGCCCGUGACCCGGGUUCAAAUCCCGGCCGCGGCGCCA
		GCCCGGGUGGUGUAGUGGCCCAUCAUACGACCCUGUCACGGUCGUGACGCGGGUUCAAAUCCCGCCUCGGGCG	GCCGCGGUAGUAUAGCCUGGCCUAGUAUGCGGGCCUGUCGAGCCCGUGACCCGGGUUCAAAUCCCGGCCGCGGCG			GCCGCGGUAGUAUAGCCUGGACUAGUAUGCGGGCCUGUCAAGCCCGUGACCCGGGUUCAAAUCCCGGCCGCGGCGCCA
		GCCCGGGUGGUGUAGUGGCCGAUCAUAUGACCCUGUCACGGUCGUGACGCGGGUUCAAAUCCCGCCUCGGGCG	GCUCUGGUGGUGUAGCUCGGCCUAUCAUACAGGACUGUCACUCCUGUGACUCGGGUUCAAAUCCCGGCCAGAGCG			GCCGCGGUAGUAUAGCCUGGCCCAGUAUGCGGGCCUGUCAAGCCCGUGACCCGGGUUCAAAUCCCGGCCGCGGCGCCA
		GCCGCGGUAGUCUAGCGGUCUAGGAUGGGGGCCUGUCGAGCCCUUGACCCGGGUUCAAAUCCCGGCCGCGGCG				GCCGCGGUCGUAUAGUCUGGCCUAGUAUGCGGGCCUGUCAAGCCCGUGACCCGGGUUCAAAUCCCGGCCGCGGCGCCA
		GCCGCGGUAGUCUAGUGGUCUAGGAUGGGGGCCUGUCGAGCCCCUGACCCGGGUUCAAAUCCCGGCCGCGGCG
		GCCGUAGUAGUCUAGCGGUCUAGGAUGAGGGCCUGUCGAGCCCUUGACCCGGGUUCAAAUCCCGGCUACGGCG
		GCCUCGGUGGUGUAGCGGCCUAUCAUACAGGCCUGUCGAGCCUGUGACUCGGGUUCAAAUCCCGGCCGAGGCG
		GCUCGGAUAGUGUAGAGGCCUAUCAUGGGGCCCUGUCGAGGCUCCGACUCGGGUUCAAAUCCCGAUCCGAGCG
		GCUCGGAUAGUGUAGAGGCCUAUCAUGGGGCCCUGUCGAGGCUCCGACUCGGGUUCGAAUCCCGAUCCGAGCG
		GCUCGGAUAGUGUAGCGGCCUAUCAUGGGGCCCUGUCGAGGCUCCGACUCGGGUUCAAAUCCCGAUCCGAGCG
		GUCCGAAUAGUGUAGAGGCCUAUCAUGAAGCCCUGUCGAGGCUUCGACCCGGGUUCGAAUCCCGGUUCGGGCG
		GUCCGAAUAGUGUAGAGGCCUAUCAUGGAGCCCUGUCGAGGCUCCGACCCGGGUUCGAAUCCCGGUUCGGGCG
		GUCCGAAUAGUGUAGAGGCCUAUCAUGGAGCCCUGUCGAGGCUCCGACUCGGGUUCGAAUCCCGGUUCGGGCG
		GUCCGAAUAGUGUAGAGGCCUAUCAUGGGGCCCUGUCGAGGCCCCGACCCGGGUUCGAAUCCCGGUUCGGGCG
		GUCCGAAUAGUGUAGUGGCCUAUCAUGAAGCCCUGUCGAGGCUUCGACCCGGGUUCGAAUCCCGGUUCGGGCG
		GUCCGGAUAGUGUAGAGGCCUAUCAUGAAGCCCUGUCGAGGCUUCGACCCGGGUUCGACUCCCGGUCCGGGCG
		GUCCGGAUAGUGUAGAGGCCUAUCAUGGAGCCCUGUCGAGGCUCCGACCCGGGUUCGAAUCCCGGUCCGGGCG
		GUCCGGAUAGUGUAGAGGCCUAUCAUGGAGCCCUGUCGAGGCUCCGACUCGGGUUCGAAUCCCGGUCCGGGCG
		GUCCGGAUAGUGUAGGGGCCUAUCAUGGAGCCCUGUCGAGGCUCCGACUCGGGUUCGAAUCCCGGUCCGGACG
		GUCCGGAUGGUGUAGAGGCCUAUCAUGAAGCCCUGUCGAGGCUUCGACCCGGGUUCGAAUCCCGGUCCGGGCG
		GUCCGGAUGGUGUAGUGGCCCAUCAUGAAGGCCUGUCGAGCCUUCGACCCGGGUUCGAAUCCCGGUCCGGGCG
		GUCUCUGUAGUAUAGUGGCCUAGUAUCCAUGGUGGUCAGCCGUGGUACCCGGGUUCGAAUCCCGGCGGAGGCG
		GUUCGGAUAGUGUAGUGGCCUAUCAUGGAGCCCUGUCGAGGCUCCGACUCGGGUUCAAAUCCCGGUCCGAACG
		GUUCGGAUAGUGUAGUGGCCUAUCAUGGGGCCCUGUCGAGGCCUCGACUCGGGUUCAAAUCCCGGUCCGAACG
