## Supplemental Table 10 for "The Standard Genetic Code Lacks Redundancy For Amino Acid Codons"

### Sheet: Cys (CGA)
Cys (GCA)
71 nt	72 nt	73 nt	74 nt	75 nt	76 nt	77 nt	78 nt
GCAGAAGUGGCAGAGUGGCUAUGCAACUGGCUGCAGACCAGUGAAAGAGAGUUCGAUUCUCUCCUUCUGCU	GCCAACGUGGCAGAGCGGCCAUGCAAUUGCCUGCAGAGCAAUCCUAAUCCGGUUCGACUCCGGACGUUGGCU	GCAGGGAUGGCAGAGCGGCUAAUGCGGCAGACUGCAGAUCUGUUUUGUGGGUGUUCAACUCACCCUCCCUGCA	GCCAAGGUAGUCUAGUCCGGAGAGGCAGCGGACUGCAGAUCCGCUUCAGAGGGGUUCAAAUCCCUUCCUUGGCU	GCCCCGGUAGCUCAGCGUGGUUAGAGCGGCGGGCUGCAGACCCGUAGGUCCCGGGUUCAAAUCCCGGCCGGGGCU	GCCAAGGUGGCAGAGCCUGGCCUAACGCGUCCGCCUGCAGAGCGGAUCAUCGCCGGUUCAAAUCCGGCCCUUGGCU	GCCAAGGUGGCAGAGUUCGGCCCAACGCAUCCGCCUGCAGAGCGGAACCCCCGCCGGUUCAAAUCCGGCCCUUGGCU	AUCAAAAUGGCAGAGUGGCUAUGCCUCCGGCUGCAACCCGGAGCUACGUGAGUUCGAUUCUCACUUCUGACUUGAAA
GCAGAAUUGGCAGAGAGGCUAUGCAACCGACUGCAGAUCGGUUUAGGGGAGUUCGAUUCUCUCAUUCUGCU	GCCAACGUGGCAGAGCGGUCAUGCAAACGCCUGCAGAGCGUUUUCAACCCGGUUCGACUCCGGGCGUUGGCU	GCAGGGAUGGCAGAGCGGCUAAUGCGGCAGACUGCAGAUCUGUUUUUUGGGAGUUCAACUCUCCCUCCCUGCA	GCCAAGGUAGUCUAGUCCGGCGAGGCAGCGGACUGCAGAUCCGCUUCAGAAGGGUUCAAAUCCCUUCCUUGGCU	GCCGGGAUAGCCUAGAGGCCAGGCGGGGGACUGCAGAUCCCCUCCACCCGGGUUCGAAUCCCGGUCCCGGCUCCA	GCCAAGGUGGCAGAGUCCGGCCGAACGCAGCGGCCUGCAGAGCCGCCCACCGCCGGUUCAAAUCCGGCCCUUGGCU	GCCCCGGUAGCUCAGCACGGUAGAGCGGCGGGCUGCAGACCCGUAGGCCCCGGGUUCAAAUCCCGGCCGGGGCUCCA	GCCGGGGUGCCCGAGCGGCCUAAGGGGUCGGGCUGCAGACCCGAUCUCUCCCGGGUUCGAAUCCCGGCCCCGGCUCCA
GCAGGGAUGGCAGAGUGGCUAUGCAACCGGCUGCAGACCGGUACAGGAGAGUUCGAAUCUCUCUCCCUGCU	GCCAACGUGGCAGAGCGGUUAUGCAAUUGCCUGCAGAGCAAUCCUAAUCCGGUUCGACUCCGGACGUUGGCU	GCAGGGAUGGCAGAGCGGCUAAUGCGGCGGACUGCAGAUCCGUUUUGUGGGAGUUCAACUCUCUCUCCCUGCA	GCCAAGGUAGUCUAGUCCGGCGAGGCAGCGGACUGCAGAUCCGCUUCAGAGGGGUUCAAAUCCCUUCCUUGGCU	GCCGGGAUAGCCUAGAGGCCAGGCGGGGGACUGCAGAUCCCCUCUACCCGGGUUCAAAUCCCGGUCCCGGCUCCA	GCCAAGGUGGCAGAGUCCGGCCGAACGCAGCGGCCUGCAGAGCCGCCCAUCGCCGGUUCAAAUCCGGCCCUUGGCU	GCCCCGGUAGCUCAGUCCGGCAGAGCGGCGGGCUGCAGACCCGUAGGUCCCGGGUUCAAAUCCCGGCCGGGGCUCCA	GCCGGGGUGCCCGAGCGGUCGAAGGGGCGGGGCUGCAGACCCCGUUAAUCCCGGGUUCGAAUCCCGGCCCCGGCUCCA
GCCAAGAUGGCGGAGCGGCUCGCAAUCGCCUGCAGAGCGAUACCAUUCCGGUUCGAAUCCGGAUCUUGGCU	GCCAAGAUAGCUUAGAGGCGAAGCGGUUGGCUGCAGACCAAUUACACGGGAGUUCAAAUCUCUCUCUUGGCU	GCCAAGAUGGCGGAAAGGCUAACGCAGUGGACUGCAGAUCCAUUAUUUCCCGGUUCGAUUCCGGGUCUUGGCU	GCCAGGGUAGUCUAGUCCGGCGAGGCAGCGGACUGCAGAUCCGCUUCAGAAGGGUUCAAAUCCCUUCCCUGGCU	GCCGGGAUAGCCUAGAGGCCAGGCGGGGGACUGCAGAUCCCCUUUACCCGGGUUCAAAUCCCGGUCCCGGCUCCA	GCCAAGGUGGCAGAGUCCGGCCGAACGCAGCGGCCUGCAGAGCCGCCUACCGCCGGUUCAAAUCCGGCCCUUGGCU	GCCGGGGUGGCCGAGAGGUCAAGGCGUCGGGCUGCAGACCCGAUAUUUCCCGGGUUCGAGUCCCGGCCCCGGCUCCA	GCCGGGGUGGCCGAGCGGUCUAAGGCGGCGGGCUGCAGACCCGCUUUACCGCGGGUUCGAAUCCCGCCCCCGGCUCCA
GCCAAGGUUACCGAGUGGCUAGGUGUGUGGCUGCAGACCAUAAUACUUGGGUUCAAAUCCCAACCUUGGCU	GCCAAGAUGGCGGAGCGGCCACGCGGCUGACUGCAGAUCAGCUACACUCCGGUUCAAAUCCGGAUCUUGGCU	GCCAAGGUGGCGGAGUGGCUUACGCAAUCGCCUGCAGAGCGAUGUGACCCCGGUUCGAAUCCGGGCCUUGGCU	GCCCCCGUAGGCCAGCAAGGUAGACCACCGGCCUGCAGAGCCGGUUGUCGCAGGUUCGAGUCCUGCCGGGGGCU	GCCGGGAUAGCCUAGAGGCGAGGCGAGGGACUGCAGAUCCCUUCCACCCGGGUUCAAAUCCCGGUCCCGGCUCCA	GCCAAGGUGGCAGAGUCCGGCCUAACGCAGCGGCCUGCAGAGCCGCCCACCGCCGGUUCAAAUCCGGCCCUUGGCU	GCCGGGGUGGCCGAGCGGUCAAAGGCGGCGGGCUGCAGACCCGUUGAUCCCGGGUUCAAAUCCCGGCCCCGGCUCCA	GCCGGGGUGGCCGAGCGGUCUAAGGCGGCGGGCUGCAGACCCGCUUUAUCGCGGGUUCGAAUCCCGCCCCCGGCUCCA
GCCACGGUGGCGGAAUGGCUACGCAGCUGACUGCAGAUCAGCAUAUCCCGGUUCGAUUCCGGGCCAUGGCU	GCCAAGAUGGCGGAGCGGCUACGCAAUCGCCUGCAGAGCGAUACCAUUCCGGUUCGAAUCCGGAUCUUGGCU	GCCGGUGUGGCAGAACGGUUAAUGCCUUCGCCUGCAAAGCGAAUGUCUGGGGGUUCGACUCCACCCGCCGGCG	GCCCCGGUAGCUCAGUCCGGCAGAGCGGCGGGCUGCAGACCCGUAGGUCCCGGGUUCAAAUCCCGGCCGGGGCU	GCCGGGAUAGCCUAGAGGCGAGGCGGCGGACUGCAGAUCCGCUUUACGGGGGUUCAAAUCCCCCUCCCGGCUCCA	GCCAAGGUGGCAGAGUCCGGCCUAACGCAGCGGCCUGCAGAGCCGCCCAUCGCCGGUUCAAAUCCGGCCCUUGGCU		GCCGGGGUGGCCGAGCGGUCUAAGGCGGCGGGCUGCAGACCCGUUAGUUCCCGGGUUCGAAUCCCGGCCCCGGCUCCA
GCCAGAGUGGCGGAAAGGCUACGCAGUGGACUGCAGAUCCAUUUAUCCCGGUUCGAUUCCAGGCUCUGGCU	GCCAAGAUGGCGGAGCGGCUACGCAAUCGCCUGCAGAGCGAUUAAACUCCGGUUCGAAUCCGGAUCUUGGCU	GCCGGUGUGGCAGAACGGUUAAUGCCUUCGUCUGCAAAGCGAAUGUUCGGAGGUUCGACUCCUCCUGCCGGCG	GCCGCCGUAGCUAAGCCCGGCAUAGCGGCGGGCUGCAGACCCGUAGGUCCCGGGUUCAAAUCCCGGCGGCGGCU	GCCGGGAUAGCCUAGAGGUGAGGCGGCGGACUGCAGAUCCGCUUUACGGGGGUUCGAAUCCCCCUCCCGGCUCCA	GCCAAGGUGGCAGAGUCUGGCCUAACGCAGCGGCCUGCAGAGCCGCCCAUCGCCGGUUCAAAUCCGGCCCUUGGCU
GCCAGAGUGGCGGAGUGGCUACGCGGCUGAUUGCAGAUCAGCGUAUCCCGGUUCGAUUCCGGGCUCUGGCU	GCCAAGAUGGCGGAGCGGCUACGCAAUCGCCUGCAGAGCGAUUCCAUUCCAGUUCGAAUCUGGAUCUUGGCU	GCCGGUGUGGCAGAGCGGUUAAUGCCUUCGCCUGCAGAGCGAAUGUCUGGGGGUCCGACUCCCUCCGCCGGCG	GCCGCCGUAGCUAAGCCCGGUAUAGCGGCGGGCUGCAGACCCGUAGGUCCCGGGUUCAAAUCCCGGCGGCGGCU	GCCGGGAUAGCCUAGAGGUGAGGCGGGGGACUGCAGAUCCCCUUUACGGGGGUUCGAAUCCCCCUCCCGGCUCCA	GCCAAGGUGGCAGAGUCUGGCCUAACGCGUCCGCCUGCAGAGCGGAUCAUCGCCGGUUCAAAUCCGGCCCUUGGCU
GCCAGGAUGGCGGAAAGGCUACGCGGCUGACUGCAGAUCAGCGUAUCCCGGUUCGAUUCCGGGUCCUGGCU	GCCAAGAUGGCGGAGCGGCUACGCAAUCGCCUGCAGAGCGAUUCCAUUCCGGUUCGAAUCCGGAUCUUGGCU		GCCGCCGUGCCCGAGCGGCCAAAGGGGUCGGGCUGCAGACCCGAUGGUCGGGGGUUCGAAUCCCCCCGGCGGCU	GCCGGGAUAGCCUAGAGGUGAGGCGGUGGACUGCAGAUCCGCUUUACGGGGGUUCGAAUCCCCCUCCCGGCUCCA	GCCAAGGUGGCAGAGUCUGGCCUUACGCGGUUGCCUGCAGAGCAACUAUACGCCGGUUCAAAUCCGGCCCUUGGCU
GCCAGGGUGGCAGAGGGGCCAUGCGGGGGACUGCAGAUCCCCUGACCCCGGUUCAAAUCCGGGCCCUGGCU	GCCAAGAUGGCGGAGCGGCUACGCAAUCGCCUGCAGAGCGAUUUCAUUCCAGUUCGAAUCUGGAUCUUGGCU		GCCGGGAUGACAGAGCGGCCAUGUGGCGGACUGCAGAUCCGUACACCCGAGUUCAAAUCUCGGUCCCGGCCCCA	GCCGGGAUAGCCUAGUGGCGAGGCGGCGGACUGCAGAUCCGCUUUACGGGGGUUCAACUCCCCCUCCCGGCUCCA	GCCAAGGUGGCAGAGUCUGGCCUUACGCGGUUGCCUGCAGAGCAGCUAUACGCCGGUUCAAAUCCGGCCCUUGGCU
GCCAGGGUGGCAGAGGGGCUAUGCGGCGGACUGCAGAUCCGCUGACCCCGGUUCAAAUCCGGGCCCUGGCU	GCCAAGGUAGCUUAGAGGCGAAGCGAUGGACUGCAGAUCCAUUACACGGGAGUUCAAAUCUCUCCCUUGGCU		GCCGGGGUGGCCGAGAGGUUAAGGCGGCGGGCCGCAGACCCGUUAUUUCGCGGGUUCAAGUCCCGCCCCCGGCU	GCCGGGGUAGUCUAGAGGCUAGGCAGCGGACUGCAGAUCCGCUUUACGUGGGUUCAAAUCCCACCCCCGGCUCCA	GCCAAGGUGGCAGAGUCUGGUCAGACGCAGCGGCCUGCAGAGCCGCCCAACGCCGGUUCAAAUCCGGCCCUUGGCU
GCCAGGGUGGCAGAGGGGCUAUGCGGGGGACUGCAGAUCCCCUGACCCCGGUUCGAAUCCGGGCCCUGGCU	GCCAAGGUAGCUUAGCGGCGAAGCGGUGGACUGCAGAUCCAUUACACGGGAGUUCAAAUCUCUCCCUUGGCU		GCCGGGGUGGCCGAGCGGUCUAAGGCGGCGGGCUGCAGACCCGUUUUUCCCGGGUUCGAAUCCCGGCCCCGGCU	GCCGGGGUAGUCUAGGGGCUAGGCAGCGGACUGCAGAUCCGCCUUACGUGGGUUCAAAUCCCACCCCCGGCUCCA	GCCAAGGUGGCAGAGUUCGGCCUAACGCAGCGGCCUGCAGAGCCGCCCAUCGUCGGUUCAAAUCCGACCCUUGGCU
GCCAGGGUGGCGGAAAGGCUACGCAAUGGACUGCAGAUCCAUUUAUCCCGGUUCGAUUCCAGGCUCUGGCU	GCCAAGGUAGCUUAGUGGCGAAGCGGUGGACUGCAGAUCCAUUACACGUGAGUUCAAAUCUCACCCUUGGCU		GCCGGUGUGGCAGAGUGGCUGAAUGCCUUCGCCUGCAAAGCGAAUGUUUGGGGGUUCGAUUCCCUCCGCCGGCG	GCCGGGGUAGUCUAGGGGCUAGGCAGCGGACUGCAGAUCCGCUUUACGUGGGUUCAAAUCCCACCCCCGGCUCCA	GCCAAGGUGGCAGAGUUCGGCCUAACGCAGCGGCCUGCAGAGCCGCCCGCCGCCGGUUCAAAUCCGGCCCUUGGCU
GCCCGGGUGGCAGAGAGGCUAUGCGUCUGACCGCAGAUCGGAGAAGGUGAGUUCAAUUCUCAUCCCGGGCU	GCCAAGGUGGCAGAGCGGUUACGCAAUCGCCAGCAGAGCGAUUCACUCCUGGUUCAAAUCCGGACCUUGGCU			GCCGGGGUGGCCGAGAGGUCUAAGGCGGCGGGCUGCAGACCCGUUAAUUCCCGGGUUCGAAUCCCGGCCCCGGCU	GCCAAGGUGGCAGAGUUCGGCCUAACGCGGCGGCCUGCAGAGCCGCUCAUCGCCGGUUCAAAUCCGGCCCUUGGCU
GCCGAGAUGACCGAGAGGCGAGGUGCAUGGCUGCAAACCAUGAUACUUGGGUUCAAAUCCCAAUCUCGGCC	GCCAAGGUGGCGGAACGGCUACGCAAUCGCCUGCAGAGCGAUACCAUUCCGGUUCGAAUCCGGACCUUGGCU			GCCGGGGUGGCCGAGCGGUCUAAGGCGGCGGGCCGCAGACCCGUUAUUUCGCGGGUUCAAAUCCCGCCCCCGGCU	GCCAAGGUGGCAGAGUUCGGCCUAACGCGUUCGCCUGCAGAGCGAAUCUCCGCCGGUUCAAAUCCGGCCCUUGGCU
GCCGAGAUGACCGAGCGGCUAGGUGCGUGGCUGCAAACCACGUCACUUGGGUUCAAAUCCCAAUCUCGGCC	GCCAAGGUGGCGGAGAGGCUACGCAAAUGCCUGCAGAGCAUUACCACUCCGGUUCGAAUCCGGACCUUGGCU			GCCGGGGUGGCCGAGCGGUCUAAGGCGGCGGGCUGCAGACCCGUUAUUUCGCGGGUUCAAAUCCCGCCCCCGGCU	GCCCCGGUGGCCGAGCGGCUAAGGCGUUGGGCUGCAGACCCAAUCUUCCCGGGUUCGAAUCCCGGCCGGGGCUCCA
GCCGAGAUGACCGAGCGGCUAGGUGCGUGGCUGCAGACCACGAUACUUGGGUUCAAAUCCCAAUCUCGGCC	GCCAAGGUGGCGGAGCGGCCACGCGGCUGAUUGCAGAUCAGCUACACUCCGGUUCAAUUCCGGACCUUGGCU			GCCGGGGUGGCCGAGCGGUCUAAGGCGGCGGGCUGCAGACCCGUUUAACCGCGGGUUCGAAUCCCGCCCCCGGCU	GCCCCGGUGGCCGAGUGGUGAAGGCGUUGGGCUGCAGACCCAAUCUUCCCGGGUUCGAAUCCCGGCCGGGGCUCCA
GCCGAGGUAGCUUAGGGGCAAAGCGGCGGACUGCAGAUCCGCUGACGUGAGUUCAAAUCUCACCCUCGGCU	GCCAAGGUGGCGGAGCGGCCACGCGGUUGACUGCAGAUCAACUACACCCCGGUUCAAAUCCGGGCCUUGGCU			GCCGGGGUGGCCGAGCGGUCUAAGGCGGCGGGCUGCAGACCCGUUUACUCGCGGGUUCGAAUCCCGCCCCCGGCU	GCCGAGGUGACAGAGUGGCCAAUGUGACCGCCUGCAGAGCGGUUUUCCGGGAGUUCGAAUCUUCCCCUCGGCACCA
GCUGAGAUGGCGGAAAGGUUACGCAAUGGACUGCAGAUCCAUUCAUCCCGGUUCGAUUCCGGGUCUUAGCU	GCCAAGGUGGCGGAGCGGCCACGCGGUUGACUGCAGAUCAACUACACCCCGGUUCAAGUCCGGGCCUUGGCU			GCCGGGGUGGCCGAGCGGUCUAAGGCGGCGGGCUGCAGACCCGUUUAUCCGCGGGUUCGAAUCCCGCCCCCGGCU	GCCGCGGCAGCCUAGCCUGGCUGGGCGCGGGACUGCAGAUCCCGUUACCCGGGUUCAAAUCCCGGCCGCGGCUCCA
GGCCGGGUGGCAGAGCGGUUAUGCAACCGACUGCAGAUCGGUGUAGGUGAGUUCGACUCUCACCCCGGCCU	GCCAAGGUGGCGGAGCGGCCACGCGGUUGACUGCAGAUCAACUACACUCCGGUUCAAAUCCGGACCUUGGCU			GCCGGGGUGGCCGAGCGGUCUAAGGCGGCGGGCUGCAGACCCGUUUUACCGCGGGUUCGAAUCCCGCCCCCGGCU	GCCGGGGUGGCCGAGCGGUCUAAGGCGGCGGGCCGCAGACCCGUUAUUUUCGCGGGUUCAAAUCCCGCCCCCGGCU
GGCUGGAUGGCAGAGUGGUUAUGCAACCGACUGCAGAUCGGUAUAGGUGAGUUCAAUUCUCACUCCAGCCU	GCCAAGGUGGCGGAGCGGCUACGCAAAUGCCUGCAGAGCAUUACCACUCCGGUUCGAAUCCGGACCUUGGCU			GCCGGGGUGGCCGAGCGGUCUAAGGCGGCGGGCUGCAGACCCGUUUUAUCGCGGGUUCAAAUCCCGCCCCCGGCU
GUCGGGGUAACACAGUGGCUAUGUGGCGGACUGCAGAUCCGCAUAUGGGGGUUCGAUUCCCUCCCCCGACU	GCCAAGGUGGCGGAGCGGCUACGCAAUCGCCUGCAGAGCGAUACCAUUCCGGUUCGAAUCCGGACCUUGGCU			GCCGGGGUGGCCGAGUGGCCUAAGGCGUCGGGCUGCAGACCCGAUUUAUCCCGGGUUCGAAUCCCGGCCCCGGCU
GUUGGGUGGCAGAGUGGCUAUGCGUCCGACUGCAGAUCGGGGGUUACGUGAGUUCGAUUCUCACCCCUGCA	GCCAAGGUGGCGGAGCGGCUACGCAAUCGCCUGCAGAGCGAUUAAACUCCGGUUCGAAUCCGGACCUUGGCU			GCCGGGGUGGCCGAGUGGUCUAAGGCGGCGGGCCGCAGACCCGUUAUUUCGCGGGUUCGAAUCCCGCCCCCGGCU
	GCCAAGGUGGCGGAGCGGCUACGCAAUCGCCUGCAGAGCGAUUCCAUCCCGGUUCGAAUCCGGGCCUUGGCU
	GCCAAGGUGGCGGAGCGGCUACGCAAUCGCCUGCAGAGCGAUUCCAUUCCGGUUCGAAUCCGGACCUUGGCU
	GCCAAGGUGGCGGAGCGGCUACGCAAUCGCCUGCAGAGCGAUUUCAUUCCGGUUCGAAUCCGGACCUUGGCU
	GCCAAGGUGGCGGAGCGGCUACGCGGCUGAUUGCAGAUCAGCUACACUCCGGUUCAAGUCCGGACCUUGGCU
	GCCAAGGUGGCGGAGCGGCUACGCGGUUGACUGCAGAUCAACUACACUCCGGUUCAAAUCCGGACCUUGGCU
	GCCAAGGUGGCGGAGCGGUCACGCAAUCGCCAGCAGAGCGAUUCAGUCCUGGUUCAAAUCCGGACCUUGGCU
	GCCAAGGUGGCGGAGCGGUUACGCAAUUGCCUGCAGAGCAAUUCCACUCCGGUUCGAAUCCGGACCUUGGCU
	GCCAAGGUGGCGGAGGGGUCACGCAAUCGCCAGCAGAGCGAUUCAGUCCUGGUUCAAAUCCGGACCUUGGCU
	GCCAAGGUGGCGGAGUGGCCACGCGGCUGACUGCAGAUCAGCUACACCCCAGUUCAAGUCUGGGCCUUGGCU
	GCCAAGUUGGCGGAGCGGCCACGCGGUUGCCUGCAGAGCAACUCUACUCCCGUUCAAAUCGGGAACUUGGCU
	GCCAAUGUGGCGGAGUGGCUACGCGGCUGACUGCAGAUCAGCUACAACCCGGUUCGAAUCCGGGCAUUGGCU
	GCCAGGAUGGCGGAGCGGCUACGCAAUCGCCUGCAGAGCGAUUCCAUCCCGGUUCGAAUCCGGGUCCUGGCU
	GCCAGGGUGGCAGAGGGGCUAUGCGGCGGACUGCAGAUCCGCUUUACCCCGGUUCGAAUCCGGGCCCUGGCU
	GCCAGGGUGGCAGAGGGGCUAUGCGGUGGACUGCAGAUCCACUUUACCCCGGUUCGAAUCCGGGCCCUGGCU
	GCCAGGUUGGCGGAGCGGCCACGCGACUGCCUGCAGAGCAGUUCUACGCCUGUUCAAAUCAGGCACCUGGCU
	GCCAGUGUGGCAGAGUGGUUACGCGGCUGAUUGCAGAUCAGCUACAUCCCGGUUCAAUUCCGGGCGCUGGCU
	GCCGGGGUAGUCUAGUGGCUAGGCAGCGGACUGCAGAUCCGCUUUACGUGGGUUCGAAUCCCACCCCCGGCU
	GCCGGGUUGGCCGAGCGGCAUAGGCAGCGGGCUGCAGACCCGUGGACGGGGGUUCGAAUCCCCCACCCGGCU
	GCUGAGAUGACGGAACGGCAACGCGAUGGACUGCAGAUCCAUUUUAUCCCGGUUCGAAUCCGGGUUUCAGCU
	GCUGAGAUGGCGGAAAGGCUACGCGAUGGACUGCAACUCCAUUAUAUCCCGGUUCGAUUCCGGGUCUCAGCU
	GCUGAGAUGGCGGAAAGGCUACGCGAUGGAUUGCAACUCCAUUAUAUCCCGGUUCGAUUCCGGGUCUUAGCU
	GCUGAGAUGGCGGAAUGGCUACGCGGUGGACUGCAAAUCCAUUACAUCCCGGUUCGAUUCCGGGUCUCAGCU
	GGAUAGGUGGCAGAGAAGCUAUGCGUGAGACUGCAGAUCUCAUCUACUUGGGUCCAAAUCCCAACCUAUCCU
	GGAUAGGUGGCAGAGAGGUCAUGCGUGGGACUGCAGAUCCCAUCUACUAGGGUUCGAAUCCCUACCUAUCCU
	GGAUAGGUGGCAGAGAGGUCAUGCGUGGGACUGCAGAUCCCAUUUACUAGGGUUCAAAUCCCUACCUAUCCU
	GGAUAGGUGGCAGAGUGGUCAUGCGUGGGACUGCAGAUCCCAUUUACUAGGGUUCAAUUCCCUACCUAUCCU
	GGCAAGCUGACCGAGCGGCUUAGGUGCGUGGCUGCAGACCAUGAUACUGGGGUUCAAAUCCCUAGCUUGCCU
	GGGCAGGUGGCAGAGAGGUUAUGCGCGGGACUGCAGAUCCCGUUUACUCGGGUUCGAAUCCCGACCUGCCCU
	GGUACUCUGGCAGAACGGUUAUGCGUGGGCCUGCAAAGCCUAUACAAGGGGGUUCGACUCCCUCGGGUACCU
	GGUGAGAUGGCAGAGCGGUUAUGCGUGGGCCUGCAAAGCCUAUCUAUGGGGGUUCAACUCCCUCUCUCACCU
	GGUGGGGUGGCAGAGCGGCCAUGCGUUCGCCUGCAGAGCGAAUCUAUAGGGGUUCGAAUCCCCUCCCCACCU
	GGUGGGGUGGCAGAGCGGCCAUGCGUUCGCCUGCAGAGCGAAUUUAUAGGGGUUCGAAUCCCCUCCCCACCU
	GUCAGAAUGGCAGAGUGGCUAUGCUUCCGGCUGCAACCCGGAAUUACGUGAGUUCAAUUCUCACUUCUGACU
	GUCAGAAUGGCAGAGUGGCUAUGCUUCCGGCUGCAACCCGGAAUUACGUGAGUUCGAUUCUCACUUCUGACU
	GUCAGAAUGGCAGAGUGGUUAUGCUUCCGGCUGCAACCCGGAAUUAUGUGAGUUCGAUUCUCACUUCUGACU
	GUCAGGAUGGCAGAGUGGCUAUGCUUCCGGCUGCAACCCGGAAUUAUGUGAGUUCGAUUCUCACUCCUGACU
	GUCAGGAUGGCAGAGUGGUGAUGCUUCCGGCUGCAACCCGGAAUUAUGUGAGUUCGAUUCCCACUCCUGAUU
	GUCAGGAUGGCAGAGUGGUGAUGCUUCCGGCUGCAACCCGGAAUUAUGUGAGUUCGAUUCUCACUCCUGACU
	GUCAGGAUGGCAGAGUGGUUAUGCUUCCGGCUGCAACCCGGAAUUACGUGAGUUCGAUUCUCACUCCUGACU
