## Supplemental Table 11 for "The Standard Genetic Code Lacks Redundancy For Amino Acid Codons"

### Sheet: Gln (CUG)
Gln (CUG)
72 nt	73 nt	74 nt	75 nt	76 nt	77 nt
AGUCCCGUGGGGUAAUGGCAAUCCUGAUGGACUCUGGAUCCAUCGAUAGCGGUUCGACUCCGCUCGGGACUA	AGCCCCGUAGGGUAGUGGUCAAUCCUGCGGGACUCUGGAUCCCGCGACCCCGGUUCGAAUCCGGGCGGGGCUA	AGCCCCGUGUGGUAGUAGGACAAUCCUGCCGGACUCUGGAUCCGGCGACGCCGGUUCGAAUCCGGCCGGGGCUA	AGCCCGAUAGUCUAGUCUGGCCAAGGAUUCCGCGCUCUGGACGCGGAGACGGCAGUUCGAAUCUGCCUCGGGCUA	AGCCCCGUGGUGUAGCGGCCAAGCAUCGGGGACUCUGGAUCCCUGGACCGGGGUUCGAAUCCCCGCGGGGCUACCA	AGCCCGGUGGUGUAGCGGCCAAGCAUGGCGGGCUCUGGCCCCGCAGAUCCGGGGUUCGAAUCCCCGCCGGGCUACCA
AGUCCCGUGGGGUAGUGGCAAUCCUGUGAGGCCCUGGACCUUUCGACAGCGGUUCGACUCCGCUCGGGACUA	AGCCCCGUAGUGUAGCGGUCAAUCAUAGGGGACUCUGGAUCCUUUGACUUCGGUUCGAAUCCGAACGGGGCUA	AGCCCGGUCGUCUAGUGGCCAGAUUCCAGGCUCUGGACCUGGAGACAGCAGUUCGAAUCUGCUCCGGGCUACCA		AGCCCCGUGGUGUAGCGGCCAAGCAUGCGGGACUCUGGAUCCCGCGACCGGGGUUCGAAUCCCCGCGGGGCUACCA
AGUCCCGUGGGGUAGUGGUAAUCCUGCCAGGCUCUGGACCUGGCGACGGCGGUUCGAAUCCGCCCGGGACUA	AGCCCCGUAGUGUAGUGGUCAAUCAUCGGGGACUCUGGAUCCCUGGACUUCGGUUCGAAUCCGAACGGGGCUA			AGCCCCGUAGUGUAGCGGUCAAUCAUAUGAGACUCUGGAUCUUGUGACAGCAGUUCGAAUCUGCUCGGGGCUACCA
AGUCCCUUGGGGUAAUGGCAAUCCUGUAAGACUCUGGAUCUUUCGAUGGCGGUUCGACUCCGCCAGGGACUA	AGCCCCGUGGGGUAGCGGUCAAUCCUGCCGGACUCUGGAUCCGGCGACGCCGGUUCGAAUCCGGCCGGGGCUA			AGCCCCGUAGUGUAGUGGUCAAUCAUCGGAGACUCUGGAUCUUUGGACCUCAGUUCGAAUCUGGGCGGGGCUACCA
AGUCCCUUGGUGUAGUGGCAAUCAUGUGAGACUCUGGAUCUCGCGACAGCGGUUCGACUCCGCUAGGGACUA	AGCCCCGUGGGGUAGCGGUCAAUCCUGUCGGACUCUGGAUCCGACGACUCCGGUUCGAAUCCGGACGGGGCUA			AGCCCGGUAGUGUAGUGGUCAAUCAUACGAGGCCCUGGACCUCGUGACCUCGGUUCGAAUCCGUGCCGGGCUACCA
AGUCCUAUGGUGUAAUGGCAAUCAUACGAGUCUCUGGAACUUGUGACUCCGGUUCGACUCCGGAUAGGACUA	AGCCCCGUGGGGUAGUGGUCAAUCCUGGGGGACUCUGGAUCCCCUGACCCCGGUUCGAAUCCGGGCGGGGCUA			AGCCCGGUAGUGUAGUGGUCAAUCAUGCAGGACUCUGGAUCCCGCAACCUCGGUUCGAAUCCGUGCCGGGCUACCA
AGUCCUUUAGGGUAGUGGCAAUCCUACGAGACUCUGGAUCUUGUGACAGCGGUUCGACUCCGCUAAGGACUA	AGCCCCGUGGUGUAGCGGCCAAGCACGCCGGGCUCUGGACCCGGAGACCCCGGUUCGAAUCCGGGCGGGGCUA			AGCCCGGUAGUGUAGUGGUCAAUCAUGCAGGACUCUGGAUCCCGCAACUUCGGUUCGAAUCCGUGCCGGGCUACCA
	AGCCCCGUGGUGUAGCGGCCUAGCAUGCGGGGCUCUGGUCCCCGUGACCCCGGUUCGAAUCCGGGCGGGGCUA			AGCCCGGUCGUCUAGCGGCCAAGGAUGCGGGGCUCUGGACCCCGUGGCCCGGGUUCGAAUCCCGGCCGGGCUACCA
	AGCCCCGUGGUGUAGUGGUCAAGCAUCGGGGACUCUGGAUCCCUGGACGGAGGUUCGAAUCCUCCCGGGGCUG			AGCCCGGUCGUCUAGUGGCCAAGGAUUCCAGGCUCUGGACCUGGAGACAGCAGUUCGAAUCUGCUCCGGGCUACCA
	AGCCCCGUGGUGUAGUGGUCAAUCAUAGGGGACUCUGGAUCCCUUGACAUCGGUUCGAAUCCGGUCGGGGCUA			AGCCGGGUCGUCUAGAGGCCAAGGAUGGCGGGCUCUGGACCCGUUGACCCCGGUUCGAAUCCGGGCCCGGCUACCA
	AGCCCGAUAGUCUAGCGGUCAAGGAUUCUGCCCUCUGGAGGCGGAGACGGCAGUUCGAAUCUGCCUCGGGCUA			AGCCGGGUCGUCUAGCGGCCAAGGAUGCGGGGCUCUGGCCCCCGUGACCGGGGUUCGAAUCCCCGCCCGGCUACCA
	AGCCCGAUAGUGUAGAGGUCAAUCAUACAAGGCUCUGGACCUUGUGACAGCAGUUCGAAUCUGCUUCGGGCUA			AGCCGGGUCGUCUAGCGGCCAAGGAUGGCGGGCUCUGGACCCGUUGACCCCGGUUCGAAUCCGGGCCCGGCUACCA
	AGCCCGGUAGUGUAGCGGUCAAUCACAGGAGGCUCUGGACCUCCUUACCUAGGUUCGAAUCCUGGCCGGGCUA			AGCCGGGUCGUCUAGCGGCCAAGGAUGGUGGGCUCUGGACCCACUGACCCCGGUUCGAAUCCGGGCCCGGCUACCA
	AGCCCGGUAGUGUAGCGGUCAAUCAUAGGGGACUCUGGAUCCUCUGACAGCAGUUCGAAUCUGCUCCGGGCUA			AGCCGGGUCGUCUAGCGGCCAAGGAUUCGGGGCUCUGGCCCCCGAGACCGGGGUUCGAAUCCCCGCCCGGCUACCA
	AGCCCGGUAGUGUAGCGGUCAAUCAUGCAAGGCUCUGGACCUUGCGACAGCAGUUCGAAUCUGCUCCGGGCUA			AGCCGGGUCGUCUAGCGGCCCAGGAUGCGGGGCUCUGGCCCCCGUGACCGGGGUUCGAAUCCCCGCCCGGCUACCA
	AGCCCGGUAGUGUAGCGGUCAAUCAUGCGAGACUCUGGAUCUCGCGACAGCAGUUCGAAUCUGCUCCGGGCUA
	AGCCCGGUAGUGUAGCGGUCAAUCAUGCGGGACUCUGGAUCCUGCAACCACGGUUCGAAUCCGUGCCGGGCUA
	AGCCCGGUAGUGUAGCGGUCAAUCAUGUGAGACUCUGGAUCUCGCGACAGCAGUUCGAAUCUGCUCCGGGCUA
	AGCCCGGUAGUGUAGUGGUCAAUCAUGCAGGACUCUGGAUCCCGCAACCUCGGUUCGAAUCCGUGCCGGGCUA
	AGCCCGGUAGUGUAGUGGUCAAUCAUGCGGGACUCUGGAUCCUGCAACCUCGGUUCGAAUCCGUGCCGGGCUA
	AGCCCGGUAGUGUAGUGGUCAAUCAUGGGGGACUCUGGAUCCCCCGACAGCAGUUCGAAUCUGCUCCGGGCUA
	AGCCCGGUAGUGUAGUGGUCAAUCAUGUGGGACUCUGGAUCCUGCAACCUCGGUUCGAAUCCGUGCCGGGCUA
	AGCCCGGUCGUCUAGCGGCCAAGGAUGCGGGGCUCUGGACCCCGUGGCCCGGGUUCGAAUCCCGGCCGGGCUA
	AGCCCGGUGAUGUAGCGGUCAAUCAUACGAGGCUCUGGACCUCGUCACCAAGGUUCGAAUCCUUGCCGGGCUA
	AGCCCGGUGGUCUAGCGGCCAAGGAUGCGGGGCUCUGGACCCCGUGGCCCGGGUUCGAAUCCCGGCCGGGCUA
	AGCCCGGUGGUGUAGCGGUCAAUCACGGGAGGCUCUGGACCUCCUUACCUAGGUUCGAAUCCUGGCCGGGCUA
	AGCCCGUUAGUGUAGUGGUCAAUCAUGGGGGACUCUGGAUCCCUCGACAGCAGUUCGAAUCUGCUACGGGCUA
	AGCCCUGUGGUGUAGCGGCCAAGCAUUAUGGGCUCUGGACCCAUCGACGGCAGUUCGAAUCUGCCCAGGGCUA
	AGCCCUGUGGUGUAGUGGCCAAGCAUUAUGGGCUCUGGACCCAUCGACGGCAGUUCGAAUCUGCCCAGGGCUA
	AGCCGGGUAGUCUAGCGGCCAAGGAUCCAGGGCUCUGGCCCCUGGGACCCCGGUUCGAAUCCGGGCCCGGCUA
	AGCCGGGUAGUCUAGCGGCCAAGGAUCCAGGGCUCUGGCCCCUGGGACGAGGGUUCGAAUCCCUCCCCGGCUA
	AGCCGGGUAGUCUAGUGGUCAAGGAUCCAGGGCUCUGGCCCCUGGGACCAGGGUUCGAAUCCCUGCCCGGCUA
	AGCCGGGUCGUCUAGCGGCCAAGGAUGCGGGGCUCUGGCCCCCGUGACCGGGGUUCGAAUCCCCGCCCGGCUA
	AGCCGGGUCGUCUAGCGGUCAAGGAUCCAGGGCUCUGGCCCCUGGGACCAGGGUUCGAGUCCCUGCCCGGCUA
	AGCCGGGUCGUCUAGCGGUCAAGGAUGGCGGGCUCUGGCCCCGUCGACCAGGGUUCGAAUCCCUGCCCGGCUA
	AGCCGGGUCGUCUAGUGGUCAAGGAUCGAGGGCUCUGGCCCCUCGGACCUGGGUUCAAAUCCCAGCCCGGCUA
	AGCUCCGUGGUGUAGCGGCCAAGCAUUACUGGCUCUGGACCAGUCGACGGCAGUUCGAAUCUGCCCGGAGCUA
	AGCUCCGUGGUGUAGUGGCCAAGCAUUACUGGCUCUGGACCAGCAGACGGCAGUUCGAAUCUGCCCGGAGCUA
	AGUCCAUUAGGGUAGCGGCCAAUCCUCCGAGCUUCUGGGGCUCGGGACGCUGGUUCGAAUCCAGCAUGGACUA
	AGUCCAUUAGGGUAGCGGCCAAUCCUUCGAGCUUCUGGGGCUCGAGACCCUGGUUCGAAUCCAGGAUGGACUA
	AGUCCAUUAGGGUAGUGGCCAAUCCUUCGAGCUUCUGGGGCUCGAGACGCUGGUUCGAAUCCAGCAUGGACUA
	AGUCCAUUAGGGUAGUGGCCAAUCCUUCUGCCUUCUGGGGGCCGAGACCCUGGUUCGAAUCCAGGAUGGACUA
	AGUCCAUUGGGGUAGAGGCCAAUCCUGAAGCCUUCUGGGGGCUUCGACCCUGGUUCGAAUCCAGGAUGGACUA
	AGUCCAUUGGGGUAGUGGCCAAUCCUGUCAGCUUCUGGGGCUGACGACCCUGGUUCGAAUCCAGGAUGGACUA
	AGUCCAUUGGGGUAGUGGCCAAUCCUGUUGCCUUCUGGGGGCAACGACCCUGGUUCGAAUCCAGGAUGGACUA
	AGUCCCAUGGGGUAGUGGCCAAUCCUGAAGCCUUCUGGGGGCUUCGACACAGGUUCGAAUCCUGUUGGGACUA
	AGUCCCAUGGGGUAGUGGCCAAUCCUGUUGCCUUCUGGGGGCAACGACCCAGGUUCGAAUCCUGGUGGGACUA
	AGUCCCGUAGGGUAGUGGCCAAUCCUGAAGCCUUCUGGGGGCUUCGACGGAAGUUCGAAUCUUCCCGGGACUA
	AGUCCCGUGGGGUAGCGGCCAAUCCUUCGAGCUUCUGGGGCUCGAGACGGAAGUUCGAAUCUUCCCGGGACUA
	AGUCCCGUGGGGUAGUGGCCAAUCCUGUUGCCUUCUGGGGGCAAUGACCCAAGUUCGAAUCUUGGUGGGACUA
	AGUCCGGUAGUGUAGCGGUCAAUCAUGUGAGACUCUGGAUCUUGCGACAGCAGUUCGAAUCUGCUCCGGACUA
	AGUCCUGUGGUGUAGUGGCCAAUCAUGAGGGCUUCUGGGGCCCUCGACGGAGGUUCGAAUCCUCCCAGGACUA
	AGUCCUGUGGUGUAGUGGCCAAUCAUGUAGCCUUCUGGGGGCUACGACGGAGGUUCGAAUCCUCCCAGGACUA
	AGUUCCAUGGGGUAGUGGCCAAUCCUGUUGCCUUCUGGGGGCAACGACCCAGGUUCGAAUCCUGGUGGAACUA

### Sheet: Gln (NUG)
Gln(NUG)
76 nt
AGCCCCGUGGUGUAGCGGCCAAGCAUGCGGGACUNUGGAUCCCGCGACCGGGGUUCGAAUCCCCGCGGGGCUACCA

### Sheet: Gln (UUG)
Gln (UUG)
64 nt	71 nt	72 nt	73 nt	74 nt	75 nt	76 nt	77 nt	90 nt
GCCUCCCGGCGAGGGACGCCGGACUUUGAAUCCGGAGGUCGCCGGUUCGAUUUCGGCCGGGGCA	AGCCCGGUGGUGUAGCGGAAGCAUGGGGGCCUUUGGAGCCCCCGACCCCAGUUCGAAUCUGGGCCGGGCUA	AGCCCCGUGGUGUAGAGGCAAUCAUGGGGGGCUUUGGACCCCUCGACCCCGGUUCGAGUCCGGGCGGGGCUA	ACCCCCGUAGUGUAGAGGUCAAUCAUGCAGGACUUUGGAUCCGGCGACGGCGGUUCGAAUCCGCCCGGGGGUA	AGCCCGGUGGUGUAGCUGGACAAUCAUGGGGGGCUUUGGACCCCUCGACCCCGGUUCGAAUCCGGGCCGGGCUA	AGCCCUGUAGUGUAGCCAGGCCAAUCACUCUUGACUUUGGAUCAAGAAACCCCGGUUCAAAUCCGGGCAGGGCAA	AGCCCAGUAGUGUAGUGGCCAAUCAUCCGUGCCUUUGGAGCAUGGGACCGCGGUUCGAAUCCGCGCUGGGCUACCA	AGCCCGGUGGUGUAGCGGCCAAGCAUGGCGGGCUUUGGACCCGCAGAUCCGGGGUUCGAAUCCCCGCCGGGCUACCA	AGCCCUGUAAGACCUUCAUUUGGCGAAUAAAGGCUUUUCCGACGGGCUUUGGAUCCCGCGACUCGGGUUCGAAUCCCGGCGGGGCUACCA
		AGUCCCGUAGGGUAGUGGCAAUCCUCCUGGUCUUUGGAACCGGGGACAGCGGUUCGACUCCGCUCGGGACUA	ACCCCCGUAGUGUAGCGGUCAAUCAUGCAGGACUUUGGAUCCGGCGACACCAGUUCGAAUCUGGUCGGGGGUA		GGGGCCGUAGGGUAGCAUGGUCCAUCCUCCCAGCCAUUGACGCUGGAGACCCGAGUUCAAAUCUCGGCGGCCCCA	AGCCCAGUAGUGUAGUGGCCAAUCAUCUGUGCCUUUGGAGCAUGGGACCGCGGUUCGAAUCCGCGCUGGGCUACCA	AGCCCGGUGGUGUAGCGGUCAAGCAUGGCGGGCUUUGGACCCGCAGAUCCGGGGUUCGAAUCCCCGCCGGGCUACCA
		AGUCCCGUAGGGUAGUGGUAAUCCUGCUGGUCUUUGGAACCGGCGACGGCGGUUCGACUCCGCUCGGGACUA	ACCCCCGUAGUGUAGCGGUCAAUCAUGCAGGACUUUGGAUCCGGCGACCCCGGUUCGAAUCCGGGCGGGGGUA		GGGGCCGUAGGGUAGCUUGGUCCAUCCUCCCAGCUAUUGAUGCUGGAGACCCGAGUUCAAAUCUCGGCGGCCCCA	AGCCCCGUGGUGUAGCGGCCAAGCAUACGGGACUUUGGAUCCCGUGACCGGGGUUCGAAUCCCCGCGGGGCUACCA
		AGUCCCGUAGGGUAGUGGUAAUCCUUCUAGGCUUUGGACCCGGAGACGGCGGUUCGACUCCGCUCGGGACUA	ACCCCCGUAGUGUAGUGGUCAAUCAUGCAGGACUUUGGAUCCGGCGACGGCGGUUCGAAUCCGCCCGGGGGUA		GGGGCCGUAGGGUAGCUUGGUCCAUCCUCUCAGCCAUUGACGCUGGAGACCCGAGUUCAAAUCUCGGCGGCCCCA	AGCCCCGUGGUGUAGCGGCCAAGCAUGCGGGACUUUGGAUCCCGCGACCCGGGUUCGAAUCCCGGCGGGGCUACCA
		AGUCCCGUGGGGUAGUGGCAAUCCUUCUGGCCUUUGGAGCCGGAGACGGCGGUUCGACUCCGCUCGGGACUG	ACCCCCGUAGUGUAGUGGUCAAUCAUUCCGGCCUUUGGAGCCGGAAACGGCGGUUCGAAUCCGCCCGGGGGUA			AGCCCGGUCGUCUAGCGGCCAAGGAUGCGGGGCUUUGGACCCCGUGGCCCGGGUUCGAAUCCCGGCCGGGCUACCA
		AGUCCCGUGGGGUAGUGGUAAUCCUGCCGGGCUUUGGACCCGGUGACGGCGGUUCGACUCCGCCCGGGACUA	ACUCCCGUAGUGUAGAGGUCAAUCAUAUCGGAUUUUGGUUCCGAUGACGACGGUUCGAAUCCGUCCGGGAGUA			AGCCCGGUGGUGUAGCGGCCUAUCAUCCGGGGCUUUGGACCCCGGGACCGCGGUUCGAAUCCGCGCCGGGCUGCCA
		AGUCCCGUGGGGUAGUGGUAAUCCUGCUGGGCUUUGGACCCGGCGACAGCGGUUCGACUCCGCUCGGGACUA	ACUCCUGUAGUGUAGUGGUCAAUCAUUCCGGCCUUUGGAGCCGGAGACGGUGGUUCGAGUCCGCCCAGGAGUA			AGCCCGGUGGUGUAGUGGCCAAUCAUCCGGGGCUUUGGACCCCGGGACCGCGGUUCGAAUCCGCGCCGGGCUACCA
		AGUCCCGUGGGGUAGUGGUAAUCCUUCUAGGCUUUGGACCCGGAGACGGCGGUUCGACUCCGCUCGGGACUA	AGCCCAGUAGUGUAGUGGCCAAUCAUCUAGGUCUUUGGAACCUGGGACCGCGGUUCGAAUCCGCGCUGGGCUA			AGCCCGGUGGUGUAGUGGCCUAUCAUCCGGGGCUUUGGACCCCGGGACCGCGGUUCGAAUCCGCGCCGGGCUACCA
		AGUCCUGUGGGGUAGUGGUAAUCCUGCUGGUCUUUGGAACCGGCGACGGCGGUUCGACUCCGCUCAGGACUA	AGCCCCGUAGGGUAGCGGUCAAUCCUGCCGGCCUUUGGAGCCGGCGACCGGGGUUCGAAUCCCCGCGGGGCUA			AGCCGGGUCGUCUAGCGGCCAAGGAUGCGGGGCUUUGGCCCCCGUGACCGGGGUUCGAAUCCCCGCCCGGCUACCA
			AGCCCCGUAGGGUAGCGGUCAAUCCUGCGGGCCUUUGGAGCCCGCGACCGGGGUUCGAAUCCCCGCGGGGCUA			AGCCGGGUCGUCUAGCGGCCAAGGAUGGCGGGCUUUGGACCCGUUGACCCCGGUUCGAAUCCGGGCCCGGCUACCA
			AGCCCCGUGGUGUAGCGGCCAAGCACGCCGGGCUUUGGACCCGGAGACCCCGGUUCGAAUCCGGGCGGGGCUA			AGCCGGGUCGUCUAGCGGCCAAGGAUGGUGGGCUUUGGACCCACUGACCCCGGUUCGAAUCCGGGCCCGGCUACCA
			AGCCCCGUGGUGUAGCGGCCUAGCAUGCGGGGUUUUGGUCCCCGUGACCCCGGUUCGAAUCCGGGCGGGGCUA			AGCCGGGUCGUCUAGCGGCCCAGGAUGCGGGGCCUUGGCCCCCGUGACCGGGGUUCGAAUCCCCGCCCGGCUACCA
			AGCCCCGUGGUGUAGCGGUCAAGCAUGCGGGACUUUGGAUCCCGCGACGGGGGUUCGAAUCCUCCCGGGGCUG			AGCCGGGUCGUCUAGCGGCCCAGGAUGCGGGGUUUUGGCCCCCGUGACCCGGGUUCGAAUCCCGGCCCGGCUACCA
			AGCCCCGUGGUGUAGCGGUCAAUCAUGCCGGCCUUUGGAGCCGGCGACCGGGGUUCGAAUCCCCGCGGGGCUA			AGGGCCGUGGGGUAGCGGUCUAUCCUGCGGGGCUUUGGACCCCGCGACCCCGGUUCAAAUCCGGGCGGCCCUACCA
			AGCCCCGUGGUGUAGCGGUCAAUCAUGCGGGCCUUUGGAGCCCGCGACCGGGGUUCGAAUCCCCGCGGGGCUA			AGUCCCGUUGGGUAGCGGUCAAUCCUGCAGGCCUUUGGAGCCUGCGACGGCGGUUCGAAUCCGCCCGGGACUACCA
			AGCCCCGUGGUGUAGUGGUCAAUCAUGCGGGCCUUUGGAGCCCGCGACCGGGGUUCGAAUCCCCGCGGGGCUA			AGUCCUGUAGUGUAGUGGUCAAUCAUGCUGGCCUUUGGAGCCGGUGACCUCGGUUCGAAUCCGGGCAGGACUACCA
			AGCCCGAUAGUGUAGAGGUCAAGCAUAUGGGCCUUUGGAGCCCGUGACGGCAGUUCGAAUCUGCCUCGGGCUA
			AGCCCGGUAGUGUAGAGGCCAAUCAUUCGGGUCUUUGGAACCUGAGACCGCGGUUCGAAUCCGCGCCGGGCUA
			AGCCCGGUAGUGUAGUGGCCAAUCAUCCUAGGCUUUGGACCUGGGGACUGCGGUUCGAAUCCGCACCGGGCUA
			AGCCCGGUCGUCUAGCGGCCAAGGAUGCGGGGCUUUGGACCCCGUGGCCCGGGUUCGAAUCCCGGCCGGGCUA
			AGCCCGGUGGUCUAGCGGCCAAGGAUGCGGGGCUUUGGACCCCGUGGCCCGGGUUCGAAUCCCGGCCGGGCUA
			AGCCCGGUGGUGUAGUGGCCAAGCAUAGGGGCCUUUGGAGCCCUUGACCCCAGUUCGAAUCUGGGCCGGGCUA
			AGCCCGGUGGUGUAGUGGCCAAUCAUACGAGACUUUGAAUCUCGUUACCGCGGUUCGAAUCCGCGUCGGGCUA
			AGCCCGGUGGUGUAGUGGCCUAUCAUCCGGGGCUUUGGACCCCGGGACCGCGGUUCGAAUCCGCGCCGGGCUA
			AGCCCUGUGGUGUAGUGGACAAGCAUUUUGGACUUUGGAUCCAAAGACGGCAGUUCGAAUCUGCCCAGGGCUA
			AGCCCUGUGGUGUAGUGGACAAGCAUUUUGGACUUUGGAUCCAACGACGGCAGUUCGAAUCUGCCCAGGGCUA
			AGCCGGGUAGUCUAGCGGCCAAGGAUCCAGGGCUUUGGCCCCUGGGACCAGGGUUCGAAUCCCUGCCCGGCUA
			AGCCGGGUAGUCUAGCGGCCAAGGAUCCAGGGCUUUGGCCCCUGGGACGAGGGUUCGAAUCCCUCCCCGGCUA
			AGCCGGGUAGUCUAGUGGUCAAGGAUCCAGGGCUUUGGCCCCUGGGACCAGGGUUCGAAUCCCUGCCCGGCUA
			AGCCGGGUCGUCUAGCGGCCAAGGAUGCGGGGCUUUGGACCCCGCGACCGGGGUUCGAAUCCCCGCCCGGCUA
			AGCCGGGUCGUCUAGCGGCCAAGGAUGCGGGGCUUUGGACCCCGUGACCGGGGUUCGAAUCCCCGCCCGGCUA
			AGCCGGGUCGUCUAGCGGUCAAGGAUCCAGGGCUUUGGCCCCUGGGACCAGGGUUCGAGUCCCUGCCCGGCUA
			AGCCGGGUCGUCUAGCGGUCAAGGAUGGCGGGCUUUGGCCCCGUCGACCAGGGUUCGAAUCCCUGCCCGGCUA
			AGCCGGGUCGUCUAGUGGUCAAGGAUCGAGGGCUUUGGCCCCUCGGACCUGGGUUCAAAUCCCAGCCCGGCUA
			AGCUCCGUAGUGUAGUGGUCAAUCAUAUAGGACUUUGAAUCCUGUAACACUGGUUCGAAUCCGGUCGGAGCUA
			AGCUCCGUGGUGUAGUGGACAAGCAUUCCGGACUUUGGAUCCGAUGACGGCAGUUCGAAUCUGCCCGGAGCUG
			AGCUCCGUGGUGUAGUGGACAAGCAUUUCGGACUUUGGAUCCGACGACGGCAGUUCGAAUCUGCCCGGAGCUA
			AGUCCCAUGGGGUAGAGGUCAAUCCUGCUGGACUUUGGAUCCGGCGACACCGGUUCGAAUCCGGUUGGGACUA
			AGUCCCGUAGGGUAGUGGUCAAUCCUUCAGGCCUUUGGAGCCUGGGACUCCGGUUCGAAUCCGGGCGGGACUA
			AGUCCCGUAGGGUAGUGGUCAAUCCUUCCGGCCUUUGGAGCCGAAGACCGUGGUUCGAAUCCGCGCGGGACUA
			AGUCCCGUAGGGUAGUGGUCAAUCCUUUCGGCCUUUGGAGCCGAAGACCCUGGUUCGAAUCCGGGCGGGACUA
			AGUCCCGUGGGGUAGAGGUCAAUCCUGAGGGCCUUUGGAGCCCGCGACGGCGGUUCGAAUCCGCCCGGGACUA
			AGUCCCGUGGGGUAGCGGUCAAUCCUGUUGGCCUUUGGAGCCGAAGACUCCGGUUCGAAUCCGGACGGGACUA
			AGUCCCGUGGGGUAGGGGCCAAUCCUGCCGGCCUUUGGAGCCAGCGACGGCGGUUCGAAUCCGCCCGGGACUA
			AGUCCCGUGGGGUAGUGGUCAAUCCUGCAGGCCUUUGGAGCCUGGGACGGUGGUUCGAAUCCGCCCGGGACUA
			AGUCCCGUGGGGUAGUGGUCAAUCCUGCCGGCCUUUGGAGCCGGAGACGGGGGUUCGAAUCCCCCCGGGACUA
			AGUCCCGUGGGGUAGUGGUCAAUCCUGCUGGCCUUUGGAGCCGGCGACACCGGUUCGAAUCCGGUCGGGACUA
			AGUCCCGUGGUGUAGCGGCCAAUCAUAGCGGCCUUUGGAGCCGCUGACGGCGGUUCGAAUCCGCCCGGGACUA
			AGUCCCGUGGUGUAGUGGCCAAUCAUAACGGCCUUUGGAGCCGUUGACGGCGGUUCGAAUCCGCCCGGGACUA
			AGUCCCGUGGUGUAGUGGCCAAUCAUAAGGGCCUUUGGAGCCCUUGACGGCGGUUCGAAUCCGCCCGGGACUA
			AGUCCCGUGGUGUAGUGGCCAAUCAUAAUGGCCUUUGGAGCCAUUGACGGCGGUUCGAAUCCGCCCGGGACUA
			AGUCCCGUGGUGUAGUGGCCAAUCAUAGAGGCCUUUGGAGCCUCUGACGGCGGUUCGAAUCCGCCCGGGACUA
			AGUCCCGUGGUGUAGUGGCCAAUCAUAGCGGCCUUUGGAGCCGCUGACGGCGGUUCGAAUCCGCCCGGGACUA
			AGUCCCGUGGUGUAGUGGCCAAUCAUAUGGGCCUUUGGAGCCCACGACGGCGGUUCGAAUCCGCCCGGGACUA
			AGUCCCGUGGUGUAGUGGCCAAUCAUAUGGGCCUUUGGAGCCCAUGACGACGGUUCGAAUCCGUCCGGGACUA
			AGUCCCGUGGUGUAGUGGCCAAUCAUAUGGGCCUUUGGAGCCCAUGACGCUGGUUCGAAUCCAGCCGGGACUA
			AGUCCCGUGGUGUAGUGGCCAAUCAUAUGGGCCUUUGGAGCCCAUGACGGCAGUUCGAAUCUGCCCGGGACUA
			AGUCCCGUGGUGUAGUGGCCAAUCAUAUGGGCCUUUGGAGCCCAUGACGGCGGUUCGAAUCCGCCCGGGACUA
			AGUCCCGUGGUGUAGUGGCCAAUCAUCUGAGCCUUUGGAGCUCAGGACGGCAGUUCGAAUCUGCCCGGGACUA
			AGUCCCGUGGUGUAGUGGCCAAUCAUCUGAGCCUUUGGAGCUCAGGACGGCGGUUCGAAUCCGCCCGGGACUA
			AGUCCCGUUGAGUAGCGGUCAAUCUUUCAAGCCUUUGGAGCUUGAGACCCCGGUUCGAAUCCGGGCGGGACUA
			AGUCCUGUAGGGUAGUGGUCAAUCCUUCGGGCCUUUGGAGCCCGGGACAGCGGUUCGAAUCCGCUCAGGACUA
			AGUCCUGUAGGGUAGUGGUCAAUCCUUUCGGCCUUUGGAGCCGAAGACCGUGGUUCGAAUCCGCGCAGGACUA
			AGUCCUGUAGGGUAGUGGUCAAUCCUUUCGGCCUUUGGAGCCGAAGACGGUGGUUCGAAUCCGCCCAGGACUA
			AGUCCUGUAGUGUAGUGGUCAAUCAUCCCGGCCUUUGGAGCCGGGGACAGCAGUUCGAAUCUGCUCAGGACUA
			AGUUCUAUGGUGUAACUGGCAAUCAUUCCGGGCUUUGGACCCGGAGAUUCCCGUUCGAGACGGGAUAGAACUA
