## Supplemental Table 12 for "The Standard Genetic Code Lacks Redundancy For Amino Acid Codons"

### Sheet: Glu (CUC)
Glu (CUC)
73 nt	75 nt	76 nt	77 nt	78 nt	79 nt	191 nt
GCUCCUGUAGUGUAGCGGCCAAUCAUGAAGCCCUCUCGAGGCUUCGACACGGGUCCAAAUCCCGUCGGGAGCA	GCCCCCGUGGUGUAGCCAGGUCUAGCAUACGGGGUUCUCGUCCCCGUGACCCGGGUUCAAAUCCCGGCGGGGGCA	GCUCCGGUGGUGUAGUCCGGUUAAGCAUUUCGCCCUCUCAAGGCGGAGAUCCCGGGUUCAAAUCCCGGCCGGAGCA	ACGGUAGGAAUCAUAGUCCAAUUCAACAAAACUCGACUCUCGAUCCCGUGACCCGGGUUCAAAUCCCGGCCGGAGCA	GCCCCGGUAGUAUAGCCCGGUCAAGUAUGCGGGCCUCUCGAGCCCGUGACCCGGGUUCAAAUCCCGGCCGGGGCACCA	GCCCCGGUCGUCUAGCCCGGUCAAGGAUAUCGGCCUCUCGAGCCGAAGAUCCCGGGUUCAAAUCCCGGCCGGGGCACCA	GGGGAGUUUAACGAUAAGAAACCUUCUUACUCUUCAACUAUAACUAGAAAUCAUAUUUUUCAUCUCUACUUUUCUCCAUUAACUUAAACAAGUAAAGAGGAAACCUUAAUGUAUUUCUAAAACCUUAUCUUAGAAAACAGACUAGCCCUCUCGAGCCCGUGACCCGGGUUCAAAUCCCGGCCGCGGCACCA
GCUCUUGUAGUGUAGCGGCCAAUCAUGAAGCCCUCUCGAGGCUUCGACUCGGGUUCAAAUCCCGACAAGAGCA	GCCCCGGUAGUCUAGCCCGGACAAGGAUGCGGGCCUCUCGAGCCCGUGACCCGGGUUCAAAUCCCGGCCGGGGCA	GCUCCUGUGGUGUAGUCCGGCCAAGCAUACUGCCCUCUCAAGGCAGUGAUCCCGGGUUCAAAUCCCGGCGGGAGCA	GCCGCGGUGGUUUAGCCGGUCAAGAAUGCGGGCCUCUCGAGCCCGUGACCCGGGUUCAAAUCCCGGCCGCGGCACCA	GCCCCGGUAGUCUAGCCCGGUCAAGGAUGCGGGCCUCUCGAGCCCGUGACCCGGGUUCAAAUCCCGGCCGGGGCACCA
GCUGAUAUAGUGUAGGGGUCAAUCAUGCAGGACUCUCACUCCUGCGACUGGGGUUCAAAUCCCCAUAUCAGCA	GCCCCGGUAGUCUAGCCCGGUCAAGGAUGCGGGCCUCUCGAGCCCGUGACCCGGGUUCAAAUCCCGGCCGGGGCA			GCCCCGGUCGUAUAGCCCGGACAAGUAUGCGGGCCUCUCGAGCCCGUGACCCGGGUUCAAAUCCCGGCCGGGGCACCA
GCUGAUAUAGUGUAGUGGCCAAUCAUGCCGGCCUCUCACGCCGGCGACUGGGGUUCGAAUCCCCAUAUCAGCA	GCCCCGGUCGUCUAGCCCGGUCAAGGAUAUGGGCCUCUCGAGCCCAAGACCCGGGUUCAAAUCCCGGCCGGGGCA			GCCCCGGUCGUAUAGCCCGGUCAAGUAUGCGGGCCUCUCGAGCCCGUGACCCGGGUUCAAAUCCCGGCCGGGGCACCA
	GCCCCGGUCGUCUAGUCCGGUCAAGGAUAUGGGCCUCUCGAGCCCAAGACCCGGGUUCAAAUCCCGGCCGGGGCA			GCCCCGGUGGUGUAGCCCGGUCAAUCAUACGGGACUCUCGAUCCCGUGACCCGGGUUCAAAUCCCGGCCGGGGCACCA
	GCCGCCGUAGUAUAGCCCGGCCAAGUAUGCGGGCCUCUCGAGCCCGUGACCCGGGUUCAAAUCCCGGCGGCGGCA			GCCCCGGUGGUGUAGCCCGGUCAAUCAUGCGGGACUCUCGAUCCCGCGACCCGGGUUCAAAUCCCGGCCGGGGCACCA
	GCCGCGAUAGUAUAGCCCGGUCAAGUAUGCAGGCCUCUCAAGCCUGUGGCCCGGGUUCAAAUCCCGGUCGCGGCA			GCCGCCGUAGUAUAGUCCGGCCAAGUAUGCGGGCCUCUCAAGCCCGUGACCCGGGUUCAAAUCCCGGCGGCGGCACCA
	GCCGCGGUAGUACAGCCCGGUCAAGUAUGCGGGCCUCUCAAGCCCGUGACCCGGGUUCAAAUCCCGGCCGCGGCA			GCCGCGGUAGUAUAGCCCGGCCAAGUAUGCGGGCCUCUCGAGCCCGUGACCCGGGUUCAAAUCCCGGCCGCGGCACCA
	GCCGCGGUAGUAUAGCCCGGCCAAGUAUGCGGGCCUCUCGAGCCCGUGACCCGGGUUCAAAUCCCGGCCGCGGCA			GCCGCGGUAGUAUAGCCCGGCCCAGUAUGCGGGCCUCUCGAGCCCGUGACCCGGGUUCAAAUCCCGGCCGCGGCACCA
	GCCGCGGUAGUAUAGCCCGGUCAAGUAUGCGGGCCUCUCAAGCCCGUGGCCCGGGUUCAAAUCCCGGCCGCGGCA			GCCGCGGUAGUAUAGCCCGGUCAAGUAUGCAGGCCUCUCAAGCCUGUGGCCCGGGUUCAAAUCCCGGCCGCGGCACCA
	GCCGCGGUAGUAUAGUCCGGUCCAGUAUGCGGGCCUCUCGAGCCCGUGACCCGGGUUCAAAUCCCGGCCGCGGCA			GCCGCGGUAGUAUAGCCCGGUCAAGUAUGCGGGCCUCUCGAGCCCGUGACCCGGGUUCAAAUCCCGGCCGCGGCACCA
	GCCGCGGUGGUUUAGCCCGGUCAAGAAUGCGGGCCUCUCGAGCCCGUGACCCGGGUUCAAAUCCCGGCCGCGGCA			GCCGCGGUGGUUUAGCCCGGUCAAGAAUGCGGGCCUCUCGAGCCCGUGACCCGGGUUCAAAUCCCGGCCGCGGCACCA
	GCUCCAAUAGUGUAGCUCGGCCAAUCAUUCAGGACUCUCACUCCUGCGACUGGGGUUCAAAUCCCCAUUGGAGCA			GCUCCCAUAGUGUAGUCCGGUUAAGCAUACAGCCCUCUCAAGGCUGUGACCCGGGUUCAAAUCCCGGUGGGAGCACCA
	GCUCCCGUGGUGUAGUCCGGCCAAGCAUUAGGGACUCUCAAUCCCCCGACUCGGGUUCAAAUCCCGACGGGAGCA			GCUCCGAUAGUGUAGCACGGCCAAUCAUACAGGACUCUCACUCCUGCGACUGGGGUUCGAAUCCCCAUCGGAGCACCA
	GCUCCGAUAGUGUAGACCGGCCAAUCAUGACGGACUCUCACUCCGUCGACUGGGGUUCAAAUCCCCAUCGGAGCA			GCUCCGAUAGUGUAGCACGGCCAAUCAUACAGGACUCUCACUCCUGUGACUCGGGUUCGAAUCCCGAUCGGAGCACCA
	GCUCCGAUAGUGUAGCACGGCCAAUCAUGCAGGACUCUCACUCCUGCGACUCGGGUUCGAAUCCCGAUCGGAGCA			GCUCCGAUAGUGUAGCACGGCCAAUCAUACAGGACUCUCACUCCUGUGACUGGGGUUCGAAUCCCCAUCGGAGCACCA
	GCUCCGAUAGUGUAGCACGGCCAAUCAUGCAGGACUCUCACUCCUGCGACUGGGGUUCAAAUCCCCAUCGGAGCA
	GCUCCGAUAGUGUAGCACGGCCAAUCAUGCAGGACUCUCACUCCUGCGACUGGGGUUCGAAUCCCCAUCGGAGCA
	GCUCCGAUAGUGUAGCACGGCCAAUCAUGUAGGACUCUCACUCCUGCGACUGGGGUUCAAAUCCCCAUCGGAGCA
	GCUCCGAUAGUGUAGCUCGGCCAAUCAUUCAGGACUCUCACUCCUGCGACUGGGGUUCAAAUCCCCAUCGGAGCA
	GCUCCGAUAGUGUAGUCCGGCCAAUCAUAUUGCCCUCUCGAGGCAAUGACCAGGGUUCGAAUCCCUGUCGGAGCA
	GCUCCGAUGGUGUAGUCCGGCCAAUCAUAUUGCCCUCUCACGGCAAUGACCAGGGUUCGAAUCCCUGUCGGAGCA
	GCUCCGGUAGUAUAGCCCGGUCAAGUAUGCAGGCCUCUCAAGCCUGUGGCCCGGGUUCAAAUCCCGGCCGGAGCA
	GCUCCGGUAGUGUAGACCGGCCAAUCAUGACGGACUCUCACUCCGUCGACUGGGGUUCAAAUCCCCACCGGAGCA
	GCUCCGGUAGUGUAGACCGGCCAAUCAUGACGGACUCUCACUCCGUCGACUGGGGUUCGAAUCCCCACCGGAGCA
	GCUCCGGUAGUGUAGCUCGGCCAAUCAUGAAGGACUCUCACUCCUUCGACUAGGGUUCAAAUCCCUACCGGAGCA
	GCUCCGGUAGUGUAGCUCGGCCAAUCAUGCGGGACUCUCACUCCCGCGACUGGGGUUCAAAUCCCCACCGGAGCA
	GCUCCGGUAGUGUAGCUCGGCCAAUCAUGUAGGACUCUCACUCCUUCGACUUGGGUUCAAAUCCCAACCGGAGCA
	GCUCCGGUAGUGUAGUCCGGCCAAUCAUUUCGCCCUCUCGAGGCGAAGACUCGGGUUCGAAUCCCGGCCGGAGCA
	GCUCCGGUAGUGUAGUCCGGCCAAUCAUUUUGGCCUCUCGAGCCAAAGACUCGGGUUCGAAUCCCGGCCGGAGCA
	GCUCCGGUGGUGUAGCACGGCCAAGCAUUAGGGGCUCUCAACCCCUCGACCCGGGUUCAAAUCCCGGCCGGAGCA
	GCUCCGGUGGUGUAGCCAGGCCAAGCAUUAGGGACUCUCAAUCCCCCGACUCGGGUCCAAAUCCCGGCCGGAGCA
	GCUCCGGUGGUGUAGCCCGGCCAAUCAUACGGGACUCUCGAUCCCGUGACCCGGGUUCAAAUCCCGGCCGGAGCA
	GCUCCGGUGGUGUAGCCCGGCCAAUCAUACGGGACUCUCGAUUCCGUGACCCGGGUUCAAAUCCCGGCCGGAGCA
	GCUCCGGUGGUGUAGCCCGGUCAAGCAUAGGGGCCUCUCGAGCCCCAGACCCGGGUUCAAAUCCCGGCCGGAGCA
	GCUCCGGUGGUGUAGUCCGGCCAAGCAUCUCAGCCUCUCGAGCUGAGGACCCGGGUUCAAAUCCCGGCCGGAGCA
	GCUCCGGUGGUGUAGUCCGGCCAAGCAUUAGGGACUCUCAAUCCCCCGACUCGGGUCCAAAUCCCGACCGGAGCA
	GCUCCGGUGGUGUAGUCCGGCCAAUCAUCUUGCCCUCUCACGGCAAGGACCAGGGUUCAAAUCCCUGCCGGAGCA
	GCUCCGUUGGUGUAGCUCGGCCAACCAUCUCGGCAUCUCACGUCGAGGACCGAGGUUCAAAUCCUCGACGGAGCA
	GCUCCGUUGGUGUAGUCCGGCCAAUCAUAUCACCCUCUCACGGUGAUGACUAGGGUUCAAAUCCCUGACGGAGCA
	GCUCCGUUGGUGUAGUCCGGCCAAUCAUAUUGCCCUCUCACGGCAAUGACCAGGGUUCGAAUCCCUGACGGAGCA
	GCUCCGUUGGUGUAGUCCGGCCAAUCAUCUUGCCCUCUCACGGCAAGGACCAGGGUUCGAAUCCCUGACGGAGCA
	GCUCCGUUGGUGUAGUCCGGCCAAUCAUCUUGCCCUCUCACGGCAAGGACUAGGGUUCAAAUCCCUGACGGAGCA
	GCUCCGUUGGUGUAGUCCGGCCAAUCAUCUUGCCCUCUCACGGCAAGGACUUGGGUUCAAAUCCCAAACGGAGCA
	GCUCCUAUAGUGUAGUCCGGUUAAGCAUACAGCCCUCUCAAGGCUGUGACCCGGGUUCAAAUCCCGGUGGGAGCA
	GCUCUGGUGGUGUAGUCCGGCCAAUCAUAUCACCCUCUCACGGUGAUGACCAGGGUUCAAAUCCCUGCCGGAGCA
	GCUCUGGUGGUGUAGUCCGGCCAAUCAUAUCACCCUCUCACGGUGAUGACCUGGGUUCGAAUCCCAGCCGGAGCA
	GCUCUGUUGGUGUAGUCCGGCCAAUCAUAUCACCCUCUCACGGUGAUGACCAGGGUUCGAAUCCCUGACGGAGCA
	GCUGAUAUAGUGUAGUCCGGCCAAUCAUGCAGGACUCUCACUCCUGCGACUGGGGUUCGAAUCCCCAUAUCAGCA
	GCUGCUAUAGUGUAGACCGGCCAAUCAUGAAGGACUCUCACUCCUUCGACCUGGGUUCGAAUCCCAGUAGCAGCA
	GCUGCUAUAGUGUAGACCGGCCAAUCAUGCAGGACUCUCACUCCUGCGACUGGGGUUCGAAUCCCCAUAGCAGCA
	GCUGCUAUAGUGUAGACCGGCCAAUCAUGCGAGCCUCUCACGCUCGCGACAGGGGUUCAAAUCCCCUUAGCAGCA
	GCUGCUAUAGUGUAGACCGGCCAAUCAUGUAGGACUCUCACUCCUACGACUGGGGUUCGAAUCCCCAUAGCAGCA
	GCUGCUAUAGUGUAGUCCGGCCAAUCAUGCGAGCCUCUCACGCUCGCGACUGGGGUUCGAAUCCCCAUAGCAGCA
	GCUGCUAUAGUGUAGUCCGGCCAAUCAUGCGGGCCUCUCACGCCCGCGACUGGGGUUCGAAUCCCCAUAGCAGCA

### Sheet: Glu (UUC)
Glu (UUC)
73 nt	75 nt	76 nt	78 nt	79 nt	90 nt
GCUCCGGUAGUGUAGCGGCCAAUCAUGCGGGCCUUUCGAGCCCGCGACUCGGGUUCAAAUCCCGACCGGAGCA	GCCCCCGUGGUGUAGCCAGGUCUAGCAUACGGGGUUUUCGUCCCCGUGACCCGGGUUCAAAUCCCGGCGGGGGCA	GCUCCGGUGGUGUAGUCCGGUCAAGCAUUGUGGCCUUUCGAGUCGCAGAUCCCGGGUUCAAAUCCCGGCCGGAGCA	GCCCCGGCGGUGUAGCCCGGUCAAUCAUGCGGGACUUUCGAUCCCGCGACCCGGGUUCAAAUCCCGGCCGGGGCACCA	GCCCCGGUCGUCUAGCCCGGUCAAGGAUAUCGGCCUUUCGAGCCGAGGAUCCCGGGUUCAAAUCCCGGCCGGGGCACCA	GGUUUGGAUGCCCUCGGAGGUGCCCUGCCGUUCGCUGAUAAAUGGCGGCCUUUCGAGCCGAGGACAGGGGUUCAAAUCCCCUACCGAGCA
GCUCUUGUAGUGUAGCGGCCAAUCAUGAAGCCCUUUCGAGGCUUCGACUCGGGUUCAAAUCCCGACAAGAGCA	GCCCCGGUAGUAUAGCCCGGUCAAGUAUGUGGGCCUUUCGAGCCCGUGACCCGGGUUCAAAUCCCGGCCGGGGCA	GCUCUAGUAGUGUAGCGGCCAAUCAUCCGGCCCUUUCGAGGCCGGGACCCGGGUUCGAAUCCCGUCUAGAGCACCA	GCCCCGGCGGUGUAGCUCGGUCAAUCAUGCGGGACUUUCGAUCCCGCGACCCGGGUUCAAAUCCCGGCCGGGGCACCA	GCCCCGGUCGUCUAGCCCGGUCAAGGAUAUUGGCCUUUCGAGCCAAGGAUCCCGGGUUCAAAUCCCGGCCGGGGCACCA
GCUGAUAUAGUGUAGAGGCCAAUCAUGCCGGCCUUUCACGCCGGCGACUCGGGUUCGAAUCCCGAUAUCAGCA	GCCCCGGUAGUCUAGCCCGGUCAAGGAUGUGGGCCUUUCGAGCCCGUGACCCGGGUUCAAAUCCCGGCCGGGGCA		GCCCCGGUAGUAUAGCCCGGUCAAGUAUGUGGGCCUUUCGAGCCCGUGACCCGGGUUCAAAUCCCGGCCGGGGCACCA	GCUCCUGUGGUGUAGUCCGGUCAAGCAUACUGCCCUUUCAAGGCAGUGAUCCCGGGUCCAAAUCCCGGCGGGAGCACCA
GCUGAUAUAGUGUAGGGGCCAAUCAUGCCGGCCUUUCACGCCGGCGACUGGGGUUCAAAUCCCCAUAUCAGCA	GCCCCGGUCGUCUAGCCAGGUCAAGGAUAUGGGCCUUUCGAGCCCAGGACCCGGGUUCAAAUCCCGGCCGGGGCA		GCCCCGGUAGUCUAGCCCGGACAAGGAUGUGGGCCUUUCGAGCCCAUGACCCGGGUUCAAAUCCCGGCCGGGGCACCA	GUUCCAGUGGUGUAGACCGGUCAAGCAUACUGCCCUUUCAAGGCAGUGAUCCCGGGUUCAAAUCCCGGCUGGAGCACCA
GCUGCUAUAGUGUAGAGGCCAAUCAUGUCGGCCUUUCACGCCGACGACUGGGGUUCGAAUCCCCAUAGCAGCA	GCCGCCGUAGUAUAGCCCGGCCAAGUAUGCGGGCCUUUCGAGCCCGUGACCCGGGUUCAAAUCCCGGCGGCGGCA		GCCCCGGUAGUCUAGCCCGGUCAAGGAUGUGGGCCUUUCGAGCCCAUGACCCGGGUUCAAAUCCCGGCCGGGGCACCA
GCUGCUAUAGUGUAGGGGCCAAUCAUGUCGGCCUUUCACGCCGACGACAGGGGUUCGAAUCCCCUUAGCAGCA	GCCGCCGUAGUAUAGCCCGGUCAAGUAUGCGGGCCUUUCGAGCCCGUGACCCGGGUUCAAAUCCCGGCGGCGGCA		GCCCCGGUAGUCUAGCCCGGUCAAGGAUGUGGGCCUUUCGAGCCCGUGACCCGGGUUCAAAUCCCGGCCGGGGCACCA
GCUUCUAUGGGGUAAUCGGCAAACCCAUCGGACUUUCGAUCCGAUAAUCCGGGUUCAAAUCCCGGUAGAAGCA	GCCGCGGUAGUAUAGCCCGGCCAAGUAUGCGGGCCUUUCGAGCCCGUGACCCGGGUUCAAAUCCCGGCCGCGGCA		GCCCCGGUCGUCUAGCCCGGUCAAGGAUAUGGGCCUUUCGAGCCCAGGACCCGGGUUCAAAUCCCGGCCGGGGCACCA
	GCCGCGGUAGUAUAGCCCGGCCCAGUAUGCGGGCCUUUCGAGCCCGUGACCCGGGUUCAAAUCCCGGCCGCGGCA		GCCCCGGUGGUGUAGCCCGGCCAAACAUGCGGGCCUUUCGAGCCCGCGCCCCGGGUUCAAAUCCCGGCCGGGGCACCA
	GCCGCGGUAGUAUAGCCCGGUCAAGUAUGCGGGCCUUUCGAGCCCGUGACCCGGGUUCAAAUCCCGGCCGCGGCA		GCCCCGGUGGUGUAGCCCGGUCAAACAUGCGGGCCUUUCGAGCCCGCGCCCCGGGUUCAAAUCCCGGCCGGGGCACCA
	GCCGCGGUGGUUUAGCCCGGUCAAGAAUGCGGGCCUUUCGAGCCCGUGACCCGGGUUCAAAUCCCGGCCGCGGCA		GCCGCCGUAGUAUAGCCCGGCCAAGUAUGCGGGCCUUUCAAGCCCGUGACCCGGGUUCAAAUCCCGGCGGCGGCACCA
	GCUCCAGUGGUGUAGUCCGGCCAAUCAUCCGGCCCUUUCGAGGCCGGGACUCGGGUUCAAAUCCCGGCUGGAGCA		GCCGCGGUAGUAUAGCCCGGCCAAGUAUGCGGGCCUUUCAAGCCCGUGACCCGGGUUCAAAUCCCGGCCGCGGCACCA
	GCUCCAGUGGUGUAGUCCGGCCAAUCAUGCAGGCCUUUCGAGCCUGCGACUCGGGUUCAAAUCCCGGCUGGAGCA		GCCGCGGUAGUAUAGCCCGGCCCAGUAUGCGGGCCUUUCGAGCCCGUGACCCGGGUUCAAAUCCCGGCCGCGGCACCA
	GCUCCAGUGGUGUAGUCCGGCCAAUCAUGCGGGCCUUUCGAGCCCGCGACUCGGGUUCAAAUCCCGGCUGGAGCA		GCCGCGGUAGUAUAGCCCGGUCAAGUAUGCGGGCCUUUCGAGCCCGUGACCCGGGUUCAAAUCCCGGCCGCGGCACCA
	GCUCCGAUAGUGUAGUCCGGCCAAUCAUUCCGGCCUUUCGAGCCGAAGACUCGGGUUCGAAUCCCGAUCGGAGCA		GCUCCGAUGGUGUAGUCCGGCCAAUCAUGCGGGCCUUUCGAGCCCGCGACCCGGGUUCAAAUCCCGGUCGGAGCACCA
	GCUCCGAUAGUGUAGUCCGGCCAAUCAUUUCGGCCUUUCGAGCCGAAGACUCGGGUUCGAAUCCCGGUCGGAGCA		GCUCCGGUAGUGUAGUCCGGCCAAUCAUUCCAGCCUUUCGAGCUGAAAACUCGGGUUCGAAUCCCGGCCGGAGCACCA
	GCUCCGAUGGUGUAGUCAGGCCAAGCAUUCCGGCCUUUCGAGCCGAUGACUCGGGUUCAAAUCCCGGUCGGAGCA		GCUCCGGUAGUGUAGUCCGGCCAAUCAUUCCGGCCUUUCGAGCCGAAGACUCGGGUUCGAAUCCCGGCCGGAGCACCA
	GCUCCGAUGGUGUAGUCCGGCCAAUCAUUUCGGCCUUUCGAGCCGAAGACUCGGGUUCGAAUCCCGGUCGGAGCA		GCUCCGGUAGUGUAGUCCGGUCAAUCAUUCCGGCCUUUCGAGCCGAAGACUCGGGUUCAAAUCCCGGCCGGAGCACCA
	GCUCCGGUAGUAUAGCCCGGUCAAGUAUGCAGGCCUUUCGAGCCUGUGACCCGGGUUCAAAUCCCGGCCGGAGCA		GCUCCGGUGGUGUAGCCCGGUCAAGCAUAGGGGCCUUUCGAGCCCCAGACCCGGGUUCAAAUCCCGGCCGGAGCACCA
	GCUCCGGUAGUGUAGCCAGGUCAAUCAUUCCGGCCUUUCGAGCCGAAGACUCGGGUUCAAAUCCCGACCGGAGCA
	GCUCCGGUAGUGUAGCCCGGCCAAUCAUUUCGGCCUUUCAAGCCGAAGACUCGGGUCCAAAUCCCGGCCGGAGCA
	GCUCCGGUAGUGUAGCGCGGCCAAUCAUGCCGGCCUUUCGAGCCGGCGACUCGGGUUCAAAUCCCGACCGGAGCA
	GCUCCGGUAGUGUAGUCCGGCCAAUCAUGUCGGCCUUUCGAGCCGACGACUCGGGUUCGAAUCCCGACCGGAGCA
	GCUCCGGUAGUGUAGUCCGGCCAAUCAUGUCGGCCUUUCGAGCCGAUGACUCGGGUUCGAAUCCCGGCCGGAGCA
	GCUCCGGUAGUGUAGUCCGGCCAAUCAUUCCGGCCUUUCGAGCCGAAGACCCGGGUUCAAAUCCCGGCCGGAGCA
	GCUCCGGUAGUGUAGUCCGGCCAAUCAUUCCGGCCUUUCGAGCCGAAGACUCGGGUUCGAAUCCCGACCGGAGCA
	GCUCCGGUAGUGUAGUCCGGCCAAUCAUUUCGGCCUUUCGAGCCGAAGACUCGGGUUCAAAUCCCGGCCGGAGCA
	GCUCCGGUAGUGUAGUCGGGCCAAUCAUUUCGGCCUUUCGAGCCGAAAACAUGGGUUCAAAUCCCAUCCGGAGCA
	GCUCCGGUGGUGUAGCCCGGCCAAGCAUUCGGGCCUUUCGAGCCCGUGACCCGGGUUCAAAUCCCGGCCGGAGCA
	GCUCCGGUGGUGUAGCCCGGCCAAUCAUACCGGCCUUUCGAGCCGGCGACCCGGGUUCAAAUCCCGGCCGGAGCA
	GCUCCGGUGGUGUAGCCCGGCCAAUCAUACCGGCCUUUCGAGCCGGUGACCCGGGUUCAAAUCCCGGCCGGAGCA
	GCUCCGGUGGUGUAGCCCGGCCAAUCAUUCCGGCCUUUCGAGCCGGCGACCCGGGUUCAAAUCCCGGCCGGAGCA
	GCUCCGGUGGUGUAGCCCGGCCAAUCAUUUCGGCCUUUCGAGCCGAAGACUCGGGUUCAAAUCCCGACCGGAGCA
	GCUCCGGUGGUGUAGCCCGGUCAAUCAUACGGGCCUUUCGAGCCCGUGACCCGGGUUCAAAUCCCGGCCGGAGCA
	GCUCCGGUGGUGUAGUCCGGACAAGCAUAUCGGCCUUUCGAGCCGACGACCUGGGUCCAAAUCCCGGCCGGAGCA
	GCUCCGGUGGUGUAGUCCGGCCAAGCAUUCCGGCCUUUCGAGCCGAUGACUCGGGUUCAAAUCCCGACCGGAGCA
	GCUCCGGUGGUGUAGUCCGGCCAAUCAUGCGGGCCUUUCGAGCCCGCGACCCGGGUUCAAAUCCCGGCCGGAGCA
	GCUCCGGUGGUGUAGUCCGGCCAAUCAUGCUGGCCUUUCGAGCCAGCGACUCGGGUUCAAAUCCCGGCCGGAGCA
	GCUCCGGUGGUGUAGUCCGGCCAAUCAUUUCGGCCUUUCGAGCCGAAGACUCGGGUUCGAAUCCCGGCCGGAGCA
	GCUCCGUUGGUGUAGUCCGGCCAAUCAUUUCGGCCUUUCGAGCCGAAGACUCGGGUUCGAAUCCCGGACGGAGCA
	GCUCCGUUGGUGUAGUCCGGCCAAUCAUUUCGGCCUUUCGAGCCGAUGACCAGGGUUCAAAUCCCUGACGGAGCA
	GCUCCGUUGGUGUAGUCCGGCCAAUCAUUUCGGCCUUUCGAGCCGAUGACCUGGGUUCAAAUCCCAGACGGAGCA
	GCUCGCUUGGUGUAGCCCGGCCAAUCAUAUCGGCCUUUCGAGCCGAUGACAGGGGUUCAAAUCCCCUAGCGAGCA
	GCUCGCUUGGUGUAGCCCGGCCAAUCAUAUUGGCCUUUCGAGCCGAUGACAGGGGUUCAAAUCCCCUAGCGAGCA
	GCUCGCUUGGUGUAGUCCGGCCAAUCAUAUUGGCCUUUCGAGCCAAUGACCAGGGUUCAAAUCCCUGAGCGAGCA
	GCUCGGUUGGUGUAGUCCGGCCAAUCAUCUUGGCCUUUCGAGCCGAGGACAGGGGUUCAAAUCCCCUACCGAGCA
	GCUCGGUUGGUGUAGUCCGGCCAAUCAUCUUGGCCUUUCGAGCCGAGGACCAGGGUUCAAAUCCCUGACCGAGCA
	GCUCGGUUGGUGUAGUCCGGCCAAUCAUGUUGGCCUUUCGAGCCGACGACAGGGGUUCGAAUCCCCUACCGAGCA
	GCUCGGUUGGUGUAGUCCGGCCAAUCAUGUUGGCCUUUCGAGCCGACGACCAGGGUUCAAAUCCCUGACCGAGCA
	GCUGAUAUAGUGUAGUCCGGCCAAUCAUGUCGGCCUUUCACGCCGACGACUGGGGUUCGAAUCCCCAUAUCAGCA
	GCUGCCAUAGUGUAGUCCGGCCAAUCAUGUCGGCCUUUCACGCCGACGACUGGGGUUCGAAUCCCCAUGGCAGCA
	GCUGCUAUAGUGUAGACCGGCCAAUCAUGCGGGCCUUUCACGCCCGCGACUGGGGUUCAAAUCCCCAUAGCAGCA
	GCUGCUAUAGUGUAGUCCGGCCAAUCAUGCCGGCCUUUCACGCCGGCGACUGGGGUUCGAAUCCCCAUAGCAGCA
	GCUGCUAUAGUGUAGUCCGGCCAAUCAUGCGGGCCUUUCACGCCCGCGACUGGGGUUCGAAUCCCCAUAGCAGCA
