## Supplemental Table 13 for "The Standard Genetic Code Lacks Redundancy For Amino Acid Codons"

### Sheet: Gly (ACC)
Gly (ACC)
82 nt
GGAAGGGUCGCUCAGCGGUAGAGUACCGCGGUACCACCGCGGCGGCAUUUCGCCUCGUGGCGUUCGAAUCCCACCCCUUCCG

### Sheet: Gly (CCC)
Gly (CCC)
71 nt	72 nt	73 nt	74 nt	75 nt	76 nt	77 nt	78 nt	79 nt
GCACCGUUGGUCCAGUGGUAGGACAUUAGCUUCCCAAGCUAAUAGCCCGGGUUCAAUUCCCGGACGGUGCA	GCCGUAGUCUAGCCUGGAUUAGGACGCCGGCCUCCCAAGCCGGUGAUCCCGGGUUCAAAUCCCGGCCGCGGCA	GCGGCCGUAGUCUAGCCUGGACAGGAUGCCGGCCCCCCAAGCCGGCGACCCGGGUUCAAAUCCCGGCGGCCGCA	GCGACGUUGGUCCAGCCUGGUUAAGACUUGGGCUUCCCAAGCCUACAACCCGGGUUCAAAUCCCGGACGUCGCA	GCGAAGUUAGCCCAGCCCGGUUAAGGUACGAGCUUCCCAAGCUCGGGAUCGCGGGUUCAAAUCCCGCACUUCGCA	GCGGCCGUAGUCCAGCCUGGAUUAGGACGCUGGCCUCCCAAGCCAGAGAUCCCGGGUUCAAAUCCCGGCGGUCGCA	GCGGCCGUAGUCUAGCCUGGUAGGAUGGCGGCCUCCCAAGCCGCAGAACCCGGGUUCAAAUCCCGGCGGCCGCACCA	GCGGCGGUCGUCUAGCCUGGACUAGGACGCCGGCCCCCCAAGCCGGUCACCCGGGUUCAAAUCCCGGCCGCCGCACCA	GCGGCCGUCGUCUAGACUGGUCUAGGAUGGCGGCCCCCCGAGCCGCAGAACCCGGGUUCAAAUCCCGGCGGCCGCACCA
GCGACUGUGGUUUAGUGGUAUGACCUGAGCUUCCCAAGCUUAGAACCCGGGUUCGAAUCCCGGCAGCCGCA	GCGACUGUGGUGUAGCCUGGUAUCACAGUGGCUUCCCAAGCCACUAACCCGGGUUCAAAUCCCGGCAGUCGCA	GCGGCCGUGGUCUAGUGGUCUAGGAUGGCGGCCCCCCGCGCCGCAGAUCCCGGGUUCAAAUCCCGGCGGCCGCA	GCGACGUUGGUCCAGUCUGGUUAAGACUUGGGCUUCCCAAGCCUACAACUCGGGUUCAAAUCCCGGACGUCGCA	GCGAAGUUAGCCCAGCCUGGUUAAGGUACGAGCUUCCCAAGCUCGGGAUCGCGGGUUCAAAUCCCGCACUUCGCA	GCGGCCGUAGUCUAGGCUGGAUUAGGACGCCGGCCUCCCAAGCCGGUAAUCCCGGGUUCAAAUCCCGGCGGCCGCA	GCGGCCGUAGUCUAGUCUGGUAGGAUGGCGGCCUCCCAAGCCGCAGAACCCGGGUUCAAAUCCCGGCGGCCGCACCA	GCGGUGGUAGUCUAGCCUGGUCCAGGACACCGGCCUCCCAAGCCGGUGACCCGGGUUCAAAUCCCGGCCACCGCACCA	GCGGCCGUCGUCUAGCCUGGACUAGGACGCCGGCCUCCCAAGCCGGUGGUCCCGGGUUCAAAUCCCGGCGGCCGCACCA
GCGAUAAUAGUCUAGCGGUAGGACAGGAGCUUCCCAAGCUUCUAACCCGGGUUCGAUCCCCGGUUAUCGCA	GCGAUUGUGGUGUAGCCUGGUAUCACAGUGGCUUCCCAAGCCACUAACCCGGGUCCAAAUCCCGGCAAUCGCA		GCGGAGUUAGUCCAGCCCGGUAGGACGUCAGCUUCCCAAGCUGAAGGUCGCGUGUUCAAAUCCCGCACUCCGCA	GCGAGUAUAGUCUAGCGGUUAUGAUUUAAGCUUCCCAAGCUUGAAGCCCGGGUUCGAAUCCCGGUGCUCGCACCA	GCGGCCGUAGUCUAGGCUGGAUUAGGACGCCGGCCUCCCAAGCCGGUGAUCCCGGGUUCAAAUCCCGGCGGCCGCA		GCGGUGGUAGUCUAGCCUGGUCUAGGACACCGGCCUCCCAAGCAGGUGACCCGGGUUCAAAUCCCGGCCACCGCACCA	GCGGCCGUGGUCUAGACUGGUCUAGGAUGGCGGCCCCCCGAGCCGCAGAACCCGGGUUCAAAUCCCGGCGGCCGCACCA
GCGAUAAUAGUCUAGCGGUAGGACGGUGGCUUCCCAAGCCUCUGACUCGGGUUCGAAUCCCGGUUAUCGCA	GCGGAAGUAGUGUAGUCUGGCAUCACAGGAGCUUCCCAAGCUCCUAACCCGGGUUCAAAUCCCGGCUUCCGCA		GCGGAGUUAGUUUAGUCUGGUAUGACGUCAGCUUCCCAAGCUGAAGGCCGCGGGUUCAAAUCCCGCACUCCGCA	GCGGCCGUAGUCCAGCCUGGUUAGGACGCUGGCCUCCCAAGCCAGAGAUCCCGGGUUCAAAUCCCGGCGGUCGCA	GCGGCCGUCGUCUAGUCUGGAUUAGGACGCCGGCCUCCCAAGCCGGUAAUCCCGGGUUCAAAUCCCGGCGGCCGCA		GCGGUGGUAGUCUAGCCUGGUCUAGGACACCGGCCUCCCAAGCCGGUAACCCGGGUUCAAAUCCCGGCCACCGCACCA	GCGGCGGUAGUCUAGCCUGGUUUAGGAUGGCGGCCUCCCAAGCCGCUGAUCCCGGGUUCGAAUCCCGGCCGCCGCACCA
GCGAUAGUAGUCUAAUGGUAGGACAGGGGCUUCCCAAGCCUCUAGUCCGGGUUCGAUCCCCGGCUAUCGCA	GCGACUGUGGUUUAGCGGCUAUGACCUGAGCUUCCCAAGCUUAGAACCCGGGUUCGAAUCCCGGCGGUCGCA		GCGGAGUUAGUUUAGUCUGGUAUGAUGUCAGCUUCCCAAGCUGAAGGCCGCGGGUUCAAAUCCCGCACUCCGCA	GCGGCUGUAGUCCAGUGGUUAUGACGAUGGCUUCCCAAGCCUUUGACCCGGGUUCGAAUCCCGGCAGCCGCACCA	GCGGCCGUCGUCUAGUCUGGAUUAGGACGCUGGCCUCCCAAGCCAGCAAUCCCGGGUUCGAAUCCCGGCGGCCGCA		GCGGUGGUAGUCUAGCCUGGUCUAGGACACCGGCCUCCCAAGCCGGUAACCCGGGUUCGAAUCCCGGCCACCGCACCA	GCGGCGGUCGUCUAGCCUGGACUAGGACGCCGGCCCCCCAAGCCGGAGAUCCCGGGUUCAAAUCCCGGCCGCCGCACCA
GCGAUAGUAGUCUAGCGGCAGGACAGGAGCUUCCCAAGCUUCUAACCCGGGUUCGAUCCCCGGCUAUCGCA	GCGACUGUGGUUUAGUGGCUAUGACCUGAGCUUCCCAAGCUUAGAACCCGGGUUCGAAUCCCGGCAGUCGCA			GCGGCUGUGGUCCAGGGGUUAGGACAUGAGCUUCCCAAGCUUGUAGCCCGGGUUCGAUUCCCGGCAGCCGCACCA	GCGGCGGUAGUCUAGCCUGGAUUAGGACGCUGGCCCCCCAAGCCAGAGGUCCCGGGUUCAAAUCCCGGCCGCCGCA		GCGGUGGUAGUCUAGCCUGGUCUAGGACACCGGCCUCCCAAGCCGGUGACCCGGGUUCAAAUCCCGGCCACCGCACCA	GCGGCGGUCGUCUAGCCUGGACUAGGACGCCGGCCUCCCAAGCCGGUGGUCCCGGGUUCAAAUCCCGGCCGCCGCACCA
GCGAUAGUAGUCUAGCGGCAGGACAGGGGCUUCCCAAGCCUCUAACCCGGGUUCGAUCCCCGGCUAUCGCA	GCGAUCGUGGUUUAGUGGCUAUGACCUGAGCUUCCCAAGCUUAGAACCCGGGUUCGAAUCCCGGCGUUCGCA			GCGGUCGUCGUCUAGCCUGGAUAGGACGGCAGCCUCCCAAGCUGUUGAUCCCGGGUUCAAAUCCCGGCGGCCGCA	GCGGCGGUAGUCUAGCCUGGUUUAGGAUGGCGGCCUCCCAAGCCGCUGAUCCCGGGUUCGAAUCCCGGCCGCCGCA		GCGGUGGUAGUCUAGCCUGGUCUAGGACGCCGGCCUCCCAAGCCGGCGACCCGGGUUCAAAUCCCGGCCACCGCACCA	GCGGCGGUCGUCUAGCCUGGACUAGGAUGCCGGCCUCCCAAGCCGGUGAUCCCGGGUUCAAAUCCCGGCCGCCGCACCA
GCGAUAGUAGUCUAGCGGUAGGACAGGGGCUUCCCAAGCCUCUAGCCCGGGUUCGAUUCCCGGCUAUCGCA	GCGGCUAUGGUCUAGUGGCUAUGACAUGAGCUUCCCAAGCUCGAAGUCCGGGUUCAAUUCCCGGUAGCCGCA				GCGGCGGUAGUCUAGCCUGGUUUAGGAUGGCGGCCUCCCAAGCCGUUGAUCCCGGGUUCGAAUCCCGGCCGCCGCA
GCGAUAGUAGUCUAGUGGUAGGACAGGAGCUUCCCAAGCUUCUAACUCGGGUUCGAAUCCCGGCUAUCGCA	GCGGCUAUGGUCUAGUGGCUAUGACGUGAGCUUCCCAAGCUCGAAGUCCGGGUUCAAUUCCCGGUAGCCGCA				GCGGCGGUAGUCUAGUCUGGUUUAGGAUGGCGGCCUCCCAAGCCGUUGAUCCCGGGUUCAAAUCCCGGCCGCCGCA
GCGCCCGUAGUCUAGGGGUAGGAUGCGGGCCCCCCAAGCCCGUGACCCGGGUUCGAAUCCCGGCGGGCGCA	GCGGCUGUGGUCCAGCGGUUAUGACAUGAGCUUCCCAAGCUCGUAACCCGGGUUCGAAUCCCGGCAGCCGCA				GCGGCGGUCGUCUAGCCUGGAAUAGGACGCCGGCCCCCCAAGCCGGAGAUCCCGGGUUCAAAUCCCGGCCGCCGCA
GCGCCGAUGGUCCAAUGGUAGGACAUUAGCUUCCCAAGCUAAUAGUCCGGGUUCGAUUCCCGGUCGGCGCA	GCGGCUGUGGUCCAGGGGUUAUGACAUGAGCUUCCCAAGCUCGUAACCCGGGUUCGAAUCCCGGCAGCCGCA				GCGGCGGUCGUCUAGCCUGGACUAGGACGCCGGCCCCCCAAGCCGGAGAUCCCGGGUUCAAAUCCCGGCCGCCGCA
GCGCCGAUGGUCCAGUGGUAGGACACGAGCUUCCCAAGCUCGAAGCCCGGGUUCAAUUCCCGGUCGGCGCA	GCGGCUGUGGUCUAGUGGUCAUGACAGAGGCUUCCCAAGCCUCUAACCCGGGUUCGAAUCCCGGCAGCCGCA				GCGGCGGUCGUCUAGCCUGGACUAGGACGUCGGCCUCCCAAGCCGGUGAUCCCGGGUUCAAAUCCCGGCCGCCGCA
GCGCCGAUGGUCCAGUGGUAGGACACGAGCUUCCCAAGCUCGGAGCCCGGGUUCAAUUCCCGGUCGGCGCA	GCGGCUGUGGUUUAGCGGCUAUGACCUGAGCUUCCCAAGCUUAGAACCCGGGUUCGAAUCCCGGCAGUCGCA				GCGGCGGUCGUCUAGCCUGGUCUAGGACGCCGGCCUCCCAAGCCGGAGAUCCCGGGUUCAAAUCCCGGCCGCCGCA
GCGCCGGUGGUCCAAUGGUAGGACUCGGGCUUCCCAAGCCCGCGGUCCGGGUUCGAUUCCCGGUCGGCGCA	GCGGCUGUGGUUUAGUGGCUAUGACCUGAGCUUCCCAAGCUUAGAACCCGGGUUCGAAUCCCGGCAGCCGCA
GCGCCGGUGGUCCAGUGGUAGGACAUUAGCUUCCCAAGCUAAUAGCCCGGGUUCAAUUCCCGGCCGGCGCA	GCGGCUGUGGUUUAGUGGCUAUGACCUGGGCUUCCCAAGCCUAGAACCCGGGUUCGAAUCCCGGCAGUCGCA
GCGCCGGUGGUCCAGUGGUAGGACAUUGCCUUCCCAAGGCAAUAGCCCGGGUUCAAUUCCCGGCCGGCGCA	GCGGGUGUAGUCUAGUGGUUAGGACGGAGGCUUCCCAAGCCCCUGACCCGGGUUCAAAUCCCGGCACCCGCA
GCGCCGGUGGUCCAGUGGUAGGACUCGAGCUUCCCAAGCUCGCGGCCCGGGUUCAAUUCCCGGCCGGCGCA	GCGGUCAUGGUCUAGUGGUUAUGACUCGGGCUUCCCAAGCCCGAUACCCGGGUUCGAAUCCCGGUGACCGCA
GCGCCGGUGGUCUAGUGGUAGGACAUGAGCUUCCCAAGCUCAUAGCCCGGGUUCAACUCCCGGCCGGCGCA	GCGGUCGUAGUCUAGCCUGGCAGGACACGGGCCUCCCGAGCCCGUAGCCCGGGUUCAAAUCCCGGCGGCCGCA
GCGCCGGUGGUCUAGUGGUAGGACAUGAGCUUCCCAAGCUCAUAGCCCGGGUUCAAUUCCCGGCCGGCGCA	GCGGUCGUAGUCUAGCCUGGCAGGACACGGGCCUCCCGAGCCCGUUGCCCGGGUUCAAAUCCCGGCGGCCGCA
GCGCCGGUGGUCUAGUGGUAGGACAUGAGCUUCCCAAGCUCAUAGCCCGGGUUCAAUUCCCGGUCGGCGCA
GCGCCGUUGGUCCAGUGGUAGGACAGAGCCUUCCCAAGGCUCUAGCCCGGGUUCAAUUCCCGGACGGCGCA
GCGCCGUUGGUCCAGUGGUAGGACAUUAGCUUCCCAAGCUAAUAGCCCGGGUUCAAUUCCCGGACGGCGCA
GCGCUGGUGGUCUAGUGGUAGGACAUGAGCUUCCCAAGCUCAUAGCCCGGGUUCAAUUCCCGGCCAGCGCA
GCGCUGGUGGUCUAGUGGUAGGACAUGAGCUUCCCAAGCUCAUAGCCCGGGUUCAAUUCCCGGUCAGCGCA
GCGGCUGUGGUUUAGCGGUAUGACAGAGGCUUCCCAAGCCUUUAACCCGGGUUCGAAUCCCGGCAGCCGCA
GCGGUAAUAGUCUAGCGGCAGGACAGGGGCUUCCCAAGCCCUUAGCCCGGGUUCGAUCCCCGGUUACCGCA
GCGGUAAUGGUCUAAUGGCAUGACAGGGGCUUCCCAAGCCUCUAAUCCGGGUUCGAUCCCCGGUUAUCGCA
GCGGUCGUAGUCUAGCGGCAGGACACGGGCCUCCCGAGCCCGUUGCCCGGGUUCGAAUCCCGGCGGCCGCA
GCGGUCGUAGUCUAGCGGUAGGACACGGGCCUCCCGAGCCCGUUGCCCGGGUUCGAAUCCCGGCGGCCGCA
GCGGUCGUAGUCUAGUGGCAGGACAGGGGCUUCCCGAGCCUCUAGCCCGGGUUCAAAUCCCGGCGGCCGCA
GCGUCGGUGGUCUAGUGGUAGGACAUGAGCUUCCCAAGCUCAUAGCCCGGGUUCAAUUCCCGGCCGACGCA
GUUUUAGGGGGUAUCCCCCUAAAGCCGGCCUCCCAAGCCGGUGAUCCCGGGUUCAAAUCCCGGCGGCCGCA

### Sheet: Gly (GCC)
Gly (GCC)
71 nt	72 nt	73 nt	74 nt	75 nt	76 nt	77 nt	78 nt	79 nt	84 nt
ACAUCAGUAGUGUAGCGGUCAUCACCGGGCGUUGCCAACGCUCGAACCGGGUUCGAAUCCCGGCUGGUGUA	ACACCAGUAGUGUAGCGGUUAUCACCGGGCGUUGCCAACGCUCGAACUCGGGUUCGAUUCCCGACUGGUGUA	GCGACUGUGGUGUAGCCUGGUAACACGCGAGCUUGCCAAGCUCAUGCCCCGGGUCCAAAUCCCGGCAGUCGCA	GCGCCGGUGGUGUAGCCUGGCUAACACAGGGGCCUGCCACGCCCCAGCCCCGGGUUCAAAUCCCGGCCGGCGCA	GCAGCGAUAGUCCAGGCUGGCUAAGACUCUACCCUGCCACGGUAGUGACCCGGGUUCAAAUCCCGGUCGUUGCA	GCGACGGUCGUCCAGUUUGGUCUAGGACAUCAGAUUGCCAAUCUGGUAACCCGGGUUCAAAUCCCGGCCGUCGCA	GCAGUUAUAGUACAGUCUGGUUAGUACUCGUGCUUGCCAAGUACGUGACCCGGGUUCAAAUCCCGGUAACUGCACCA	GCGACGGUCGUCCAGUUUGGUCUAGGACAUCAGAUUGCCAAUCUGGUAACCCGGGUUCAAAUCCCGGCCGUCGCACCA	GCGGCCGUAGUCUAGCCUGGUCUAGGAUGGCGGCCUGCCGAGCCGCAGAACCCGGGUUCGAAUCCCGGCGGCCGCACCA	GGAAGGGUCGCUCAGCGGCAAGAGCACCGCGGUGCCACCGCGGCGGCCGAGAGGCCGAGUGGCGUUCAAAUCCCACCCCUUCCG
GCACCGGUAGUGUAGUGGUAUCACGCAACCUUGCCAUGGUUGCAACCCGAGUUCAAAUCUCGGCCGGUGCA	ACACCAGUAGUGUAGUGGUUAUCACCGGGCGUUGCCAACGCUCGAACCCGGGUUCGAAUCCCGGCUGGUGUA	GCGAGCGUGGUGUAGCUGGUUAUCACUUAACCUUGCCAAGGUUAGAACUCGGGUUCGAAUCCCGGCGCUCGCA	GCGCCGGUGGUGUAGCCUGGCUAACACAGGGGCCUGCCACGCCCCUGCCCCGGGUUCAAAUCCCGGCCGGCGCA	GCAGUCAUAGUAUAGUUUGGUUAUUAUUCCAGCUUGCCAAGUUGGUGACCCGGGUCCAAAUCCCGGUGACUGCA	GCGCCGGUAGUGUAGUGGUUAUCACUGUAGCUUGCCAAGCUAUAGACUCGGGUUCAAUUCCCGACCGGCGCACCA	GCGGCCGUAGUCUAGUCUGGUAGGAUGGCGGCCUGCCACGCCGCAGAACCCGGGUUCAAAUCCCGGCGGCCGCACCA	GCGGUGGUAGUCUAGCCUGGCCUAGGACAGCGGCCUGCCACGCCGCGGGCCCGGGUUCAAAUCCCGGCCACCGCACCA	GCGGCGGUAGUCUAGCCUGGUUUAGGAUGGCGGCCUGCCAAGCCGUUGAUCCCGGGUUCAAAUCCCGGCCGCCGCACCA	GGAAGGGUCGCUCAGCGGUAGAGCAUCGCGGUGCCACCGCGACGGCAGCACAUGCCUCGUGGCGUUCAAAUCCCACCCCUUCCG
GCGACGGUGGUGUAGUGGUAUCACAGGACCCUGCCACGGUCCUAACCCGAGUUCAAAUCUCGGCCGUCGCA	ACACCAGUAGUGUAGUGGUUAUCACCGGGCGUUGCCAACGCUCGAACCCGGGUUCGAGUCCCGGCUGGUGUA	GCGAGUGUGGUGUAGCCUGGCAACACGCGAGCUUGCCAAGCUCGUGCCCCGGGUCCAAAUCCCGGCACUCGCA	GCGCCGGUGGUGUAGCCUGGCUAACACAGGGGCUUGCCGAGCCCCUGCCCCGGGUUCAAAUCCCGGCCGGCGCA		GCGGCCGCAGUCUAGUCUGGUAGGACGCGGGCCUGCCGAGCCCGUGGCCCGGGUUCAAAUCCCGGCGGCCGCACCA	GCGGUGGUAGUCUAGCCUGGCUAGGACAGCGGCCUGCCACGCCGCUGGCCCGGGUUCAAAUCCCGGCCACCGCACCA	GCGGUGGUAGUCUAGCCUGGCCUAGGACGCCACCCUGCCAAGGUGGAGACCCGGGUUCAAAUCCCGGCCACCGCACCA	GCGGCGGUCGUCUAGCCUGGACUAGGACGCCGGCCUGCCAAGCCGGAGAUCCCGGGUUCAAAUCCCGGCCGCCGCACCA
GCGCUGGUAGUGUAGUGGUAUCACGUGACCUUGCCAUGGUCACAACCCGAGUUCAAAUCUCGGCCAGCGCA	ACAUCAGUAGUGUAGCGGUCAUCACCGGGCGUUGCCAACGCUCGAACCCGGGUCCGAAUCCCGGCUGGUGUA	GCGCCGAUGGUGUAGCCUGGUAACACAGGGGCUUGCCGAGCCCCUGCCCCGGGUUCAAAUCCCGGUCGGCGCA	GCGCCGGUGGUGUAGCCUGGCUAACACAGGGGCUUGCCGAGCCCCUGCCCCGGGUUCGAAUCCCGGCCGGCGCA		GCGGCCGUAGUCUAGCAUGGAUUAGGACGCCUGCCUGCCACGCAGGAGGUCCCGGGUUCAAAUCCCGGCGGCCGCA		GCGGUGGUAGUCUAGCCUGGCCUAGGACUGCGGCCUGCCACGCCGCAAGCCCGGGUUCAAAUCCCGGCCACCGCACCA	GCGGCGGUCGUCUAGCCUGGACUAGGACGCCGGCCUGCCAAGCCGGAGGUCCCGGGUUCAAAUCCCGGCCGCCGCACCA
GCGCUGGUAGUGUAGUGGUAUCACGUGACCUUGCCAUGGUCACAACCCGGGUUCAAAUCCCGGCCAGCGCA	ACAUCAGUAGUGUAGCGGUCAUCACCGGGCGUUGCCAACGCUCGAACCCGGGUUCGAAUCCCGGCUGAUGUA	GCGCCGGUGGUGUAGUCUGGAAACACCAGGGCUUGCCGAGCCCUUGCCCCGGGUUCAAAUCCCGGCCGGCGCA	GCGGCCGUAGUCUAGCCUGGACAGGAUGGGGGCCUGCCACGUCCCAGACCCGGGUUCAAAUCCCGGCGGCCGCA		GCGGCCGUAGUCUAGCCUGGAUUAGGACGCCGGCCUGCCACGCCGGAGGUCCCGGGUUCAAAUCCCGGCGGUCGCA		GCGGUGGUAGUCUAGCCUGGUCUAGGACAGCGGCCUGCCACGCCGCGGGCCCGGGUUCAAAUCCCGGCCACCGCACCA	GCGGCGGUCGUCUAGCCUGGACUAGGACGCCGGCCUGCCAAGCCGGCGAUCCCGGGUUCAAAUCCCGGCCGCCGCACCA
GCGCUGGUAGUGUAGUGGUAUCACGUGACCUUGCCAUGGUCACAACCGGGGUUCAAAUCCCCGCCAGCGCA	ACAUCAGUAGUGUAGCGGUCAUCACCGGGCGUUGCCAACGCUCGAACCCGGGUUCGAAUCCCGGCUGGUGUA	GCGGCCUUGAUGUAGCCUGGUAUCAUACGGCCCUGCCACGGCCGAUACCCGGGUUCAAAUCCCGGAGGCCGCA	GCGGCGUUAGUCCAGCCUGGUUAAGACACUGGCCUGCCACGCCAGCGACCCGGGUUCAAAUCCCGGACGCCGCA		GCGGCCGUAGUCUAGCCUGGAUUAGGACGCCUGCCUGCCACGCAGGAGGUCCCGGGUUCAAAUCCCGGCGGCCGCA		GCGGUGGUAGUCUAGCCUGGUCUAGGACAGCGGCCUGCCACGCCGCUGGCCCGGGUUCAAAUCCCGGCCACCGCACCA	GCGGCGGUCGUCUAGCCUGGACUAGGACGCCGGCCUGCCACGCCGGAGAUCCCGGGUUCAAAUCCCGGCCGCCGCACCA
GCGCUGGUAGUGUAGUGGUAUCACGUGACCUUGCCAUGGUCACAACCUGGGUUCAAAUCCCAGCCAGCGCA	ACAUCAGUAGUGUAGCGGUCAUCACCGGGCGUUGCCAACGCUCGAACUCGGGUUCAAAUCCCGACUGGUGUA	GCGGCUUUGAUGUAGACUGGUAUCAUACGGCCCUGCCACGGCCGACACCCGGGUUCAAAUCCCGGAGGCCGCA	GCGGCGUUAGUCCAGCCUGGUUAAGACGCUGGCCUGCCACGCCAGUGACCCGGGUUCAAAUCCCGGACGCCGCA		GCGGCCGUAGUCUAGUCUGGUUUAGGAUGGCGGCCUGCCGCGCCGCAGAUCCCGGGUUCAAAUCCCGGCGGCCGCA		GCGGUGGUAGUCUAGCCUGGUCUAGGACGCCACCCUGCCAAGGUGGAGACCCGGGUUCAAAUCCCGGCCACCGCACCA	GCGGCGGUCGUCUAGCCUGGUCUAGGACGCCGGCCUGCCAAGCCGGAGAUCCCGGGUUCAAAUCCCGGCCGCCGCACCA
GCGGCCUUGAUGUAGUGGUAUCAUACGGCCCUGCCACGGCCGAUACCCGGGUUCAAAUCCCGGAGGCCGCA	ACAUCAGUAGUGUAGCGGUCAUCACCUGGCGUUGCCAACGCUAGAACCCGGGUUCGAAUCCCGGCUGAUGUA	GCGGGUGUGGUGUAGCCUGGCAACACGCGAGCUUGCCAAGCUCGUGCCUCGGGUUCAAAUCCCGACAUCCGCA	GCGGCGUUAGUCCAGCCUGGUUAAGACUCUGGCCUGCCACGUCAGUGACCCGGGUUCAAAUCCCGGACGCCGCA		GCGGCCUUGAUGUAGCCUGGUAACAUACGGGCCUGCCACGCCCGUUCCCCGGGUUCAAAUCCCGGAGGCCGCACCA
GCGGUGGUAGUGUAGUGGUAUCACAGGACCCUGCCACGGUCCUAACGGGGGUUCAAAUCCCCCCCACCGCA	ACAUCAGUAGUGUAGCGGUUAUCACCGGGCGUUGCCAACGCUCGAACCCGGGUCCGAAUCCCGGCUGGUGUA	GCGGGUGUGGUGUAGCCUGGUAACACGCGAGCUUGCCAAGCUCGUGCCUCGGGUUCAAAUCCCGACAUCCGCA	GCGGCGUUAGUCCAGCUUGGUUAAGACACUAGCCUGCCACGCUAGUGACCCGGGUUCAAAUCCCGGACGCCGCA		GCGGCCUUGGUGUAGCCUGGUAACACACGGGCCUGCCACGCCCGGACCCCGGGUUCAAAUCCCGGAGGCCGCACCA
GCGUCGGUAGUGUAGUGGUAUCACGUGACCUUGCCAUGGUCACAACCUGGGUUCAAAUCCCAGCCGACGCA	ACAUCAGUAGUGUAGCGGUUAUCACCGGGCGUUGCCAACGCUCGAACCCGGGUUCGAAUCCCGGCUGAUGUA	GCGGUUUUGAUGUAGCCUGGUAUCAUACGGCCCUGCCACGGCCGACACCCGGGUUCGAAUCCCGGAGACCGCA	GCGGUGUUAGUCCAGCCUGGUUAAGACUCUAGCCUGCCACGUUAGAGACCCGGGUUCAAAUCCCGGACGCCGCA		GCGGCGGUAGUCUAGCCUGGAUUAGGACGCUGGCCCGCCACGCCAGAGGUCCCGGGUUCAAAUCCCGGCCGCCGCA
GCGUUGGUAGUGUAGUGGUAUCACGUGACCUUGCCAUGGUCACAACCUGGGUUCAAAUCCCAGCCAACGCA	ACAUCAGUAGUGUAGCGGUUAUCACCGGGCGUUGCCAACGCUCGAACUCGGGUUCGAAUCCCGACUGGUGUA	GUGGACGUGGUGUAGCUGGUUAUCACUUAACCUUGCCAAGGUUAGAACUCGGGUUCGAACCCGGCGUCCGCAU			GCGGCGGUAGUCUAGCCUGGUUUAGGAUGGCGGCCUGCCAAGCCGUUGAUCCCGGGUUCAAAUCCCGGCCGCCGCA
	ACAUCAGUAGUGUAGCGGUUAUCACCUGGCGUUGCCAACGCUAGAACCCGGGUUCGAAUCCCGGCUGAUGUA				GCGGCGGUCGUCUAGCCUGGACUAGGACGCCGGCCUGCCACGCCGGAAAUCCCGGGUUCAAAUCCCGGCCGCCGCA
	ACAUCAGUAGUGUAGUGGUUAUCACCGGGCGUUGCCAACGCUCGAACCCGGGUUCGAAUCCCGGCUGAUGUA				GCGGCGGUCGUCUAGCCUGGAUCAGGACGCCGGCCUGCCACGUCGGAAAUCCCGGGUUCAAAUCCCGGCCGCCGCA
	ACAUCAGUAGUGUAGUGGUUAUCACUGGGCGUUGCCAACGCCCAAACCCGGGUUCGAAUCCCGGCUGAUGUA				GCGGUCGUAGUCUAGCAUGGAUUAGGACGCCGCCCUGCCACGGCGGAGGUCCCGGGUUCAAAUCCCGGCGGCCGCA
	GCAUCGAUAGUGUAGUGGUUAUCACUAGGCGUUGCCAACGCCUAAACUCGGGUUCGAGUCCCGGUCGAUGCA
	GCGCCCGUAGUCUAGGGGAAGGACGCCGGCCUGCCAAGCCGGAGGUCCCGGGUUCGAAUCCCGGCGGGCGCA
	GCGCCGAUAGUGUAGCGGUUAUCACUAGGCGUUGCCAACGCCUAAACUCGGGUUCGAAUCCCGAUCGGCGCA
	GCGCCGAUAGUGUAGUGGUCAUCACUAGGCGUUGCCAACGCCUAAACCCGGGUUCGAAUCCCGGUCGGCGCA
	GCGCCGAUAGUGUAGUGGUUAUCACUAGGCGUUGCCAACGCCUAAACCCGGGUUCGAGUCCCGGUCGGCGCA
	GCGCCGAUAGUGUAGUGGUUAUCACUAGGCGUUGCCAACGCCUAAACUCGGGUUCGAGUCCCGAUCGGCGCA
	GCGCCGGUAGUGUAGUGGUUAUCACUAUGGCUUGCCAAGCCAUAAACUCGGGUUCGAGUCCCGACCGGCGCA
	GCGCCGGUAGUGUAGUGGUUAUCACUGUAGCUUGCCAAGCUAUAGACUCGGGUUCAAUUCCCGACCGGCGCA
	GCGCUGGUAGUGUAGUUGGUAUCACGUGACCUUGCCAUGGUCACAACCUGGGUUCAAAUCCCAGCCAGCGCA
	GCGUCGAUAGUGUAGCGGUUAUCACUAGGCGUUGCCAACGCCUAAACUCGGGUUCGAUUCCCGGUCGACGCA
	GCGUUGAUAGUGUAGUGGUUAUCACUAGGCGUUGCCAACGCCUAAACCCGGGUUCGAAUCCCGGUCAGCGCA

### Sheet: Gly (UCC)
Gly (UCC)
70 nt	71 nt	72 nt	73 nt	74 nt	75 nt	76 nt	77 nt	78 nt	79 nt	127 nt
GUGGUCUUGGUCUACGGGUACCUCGUAGCCUUCCAAGCUCAUGGCCCGGGUUCAAAUCCCGGUCGGCGCA	GCACCGAUGGUCUAGUGGUAUGACUUUGGCCUUCCAAGCCAAUAGCCCGGGUUCAAUUCCCGGUCGGUGCA	GCACCGAUGGUCUAGCGGCUAUGAUAUCAGCCUUCCAAGCUGAAUACCCGGGUUCGAAUCCCGGUCGGUGCA	GCAAGCGUGAUCUAGUUGGUUAGGAUUUUAGCCUUCCAAGCUAACUGCCCGGGUUCGAAUCCCGGCGCUUGCA	GCAGCUGUGGUAUAGUCUGGUUAUUACUUGGGCCUUCCAAGCCUACAACCCGGGUUCGAAUCCCGGCAGCUGCA	GCGGCGGUCGUCUAGCUGGACUAGGAUGGCGGCCUUCCAAGCCGUUGAUCCCGGGUUCAAAUCCCGGCCGCCGCA	GCAACCAUAAUCUAGCUGGUUAGGAUUCAAGCCUUCCAAGCUUGCUACUCGGGUUCGAAUCCCGAUGGUUGCACCA	GCGGCCGUAGUCUAGUCUGGUAGGAUGGCGGCCUUCCACGCCGCAGAACCCGGGUUCAAAUCCCGGCGGCCGCACCA	GCGGCCGUAGUCUAGCCUGGUUAGGACGCUGGCCUUCCAAGCCAGAAGUCCCGGGUUCAAAUCCCGGCGGUCGCACCA	GCGGCCGUAGUCUAGCCUGGUCUAGGAUGGCGGCCUUCCGAGCCGCAGAACCCGGGUUCGAAUCCCGGCGGCCGCACCA	GGGUAGCGAGUAGGGUAGUUCACUAGCUAACUAUGGUUCACGAAUACAUAGACCAAUUGUGAACCGAUCCCCGCGAGAGACAGGCCCUCCAAGCCGGAGAUCCCGGGUUCAAAUCCCGGCCGCCGCA
	GCACCGGUGGUCUAAUGGUAAGACAUUGGCCUUCCAAGCCAAUUAUCUGGGUUCGAUUCCCAGCCGGUGCA	GCACCGAUGGUCUAGCGGCUAUGAUAUCAGCCUUCCAAGCUGAAUACCCGGGUUCGAUUCCCGGUCGGUGCA	GCAGGCGUAGUGUAGUCUGGCAGCACAAGGGCCUUCCAAGCCCUUAGCCCGGGUUCAAAUCCCGGCGCCUGCA	GCAGUCAUAGUAUAGCCUGGUUAGUAUUCGGGGUUUCCAACCCUGUGACGCGGGUUCGAAUCCCGCUGACUGCA	GCGGUCAUCGUCUAGUUUGGUCUAGGACACUGGCCUUCCAAGCCCGUAACCCGGGUUCAAAUCCCGGUGACCGCA	GCGCCGGUGGUGUAGCCUGGUAUCACUCUGGCCUUCCAAGCCAGCGACCCGGGUUCAAAUCCCGGCCGGCGCACCA		GCGGUCAUCGUCUAGUUUGGUCUAGGACGCUGGCCUUCCAAGCCCGCGACCCGGGUUCGAAUCCCGGUGACCGCACCA	GCGGCCGUCGUCUAGCCUGGACUAGGACGCCGGCCUUCCAAGCCGGUGGUCCCGGGUUCAAAUCCCGGCGGCCGCACCA
	GCACUGAUGGUCUAGAGGUAUGACUUUGGCCUUCCAAGCCAAUAGCCCGGGUUCGAUUCCCGGUCGGUGCA	GCACCGAUGGUCUAGUGGCUAUGAUAUCAGCCUUCCAAGCUGAAUACCGGGGUUCGAGUCCCCGUCGGUGCA	GCAGGUGUGGUGUAGCCUGGUAGCACAAAAGCCUUCCAAGCUUUUGACCCGGGUCCAAAUCCCGGCACCUGCA	GCAGUCAUAGUAUAGCUUGGUCAGUAUACGGGGUUUCCAACCCUGCGACGCGGGUUCAAAUCCCGCUGACUGCA	GCGGUCAUCGUCUAGUUUGGUCUAGGACGCUGGCCUUCCAAGCCCGCGACCCGGGUUCGAAUCCCGGUGACCGCA	GCGCCGGUGGUGUAGCCUGGUAUCACUCUGGCCUUCCAAGCCAGCGACUCGGGUUCAAAUCCCGACCGGCGCACCA		GCGGUGGUAGUCUAGCCUGGUCCAGGACACCGGCCUUCCAAGCCGGUGACCCGGGUUCAAAUCCCGGCCACCGCACCA	GCGGCGGUAGUCUAGCCUGGUUUAGGAUGGCGGCCUUCCAAGCCGUUGAUCCCGGGUUCGAAUCCCGGCCGCCGCACCA
	GCAUCGAUGGUCUAGAGGCAUGACUUAGGCCUUCCAAGCCUAUAGCCCGGGUUCGAUUCCCGGUCGAUGCA	GCGCCGAUGGUCUAGCGGCUAUGACUGGGGCCUUCCAAGCCCUAAACCCGGGUUCGAAUCCCGGUUGGCGCA	GCAGGUGUGGUGUAGCCUGGUAGCACGAGAGCCUUCCAAGCUUUCGACUCGGGUCCAAAUCCCGACACCUGCA	GCAGUUGUGGUAUAGUCUGGUUAUUACUUGGGCCUUCCAAGCCUACAACCCGGGUUCGAAUCCCGGCAACUGCA	GCGUUGAUGGUCUAGUGGCUAUGACUGGGGCCUUCCAAGCCCUAAACCCGGGUUCGAAUCCCGGUCGACGCACCA	GCGGCCGCAGUCUAGUCUGGUAGGACGCGGGCCUUCCGAGCCCGUGGCCCGGGUUCAAAUCCCGGCGGCCGCACCA		GCGGUGGUAGUCUAGCCUGGUCCAGGACGCCGGCCUUCCAAGCCGGCGACCCGGGUUCAAAUCCCGGCCACCGCACCA	GCGGCGGUCGUCUAGCCUGGACUAGGACGCCGGCCUUCCAAGCCGGUAGUCCCGGGUUCAAAUCCCGGCCGCCGCACCA
	GCAUCGAUGGUCUAGAGGUAUGACUUAGGCCUUCCAAGCCUAUAGCCCGGGUUCGAUUCCCGGUCGAUGCA	GCGCCGAUGGUCUAGCGGUUAUGACUUGGGCCUUCCAAGCCUACAACCCGGGUUCGAAUCCCGGUCGGCGCA	GCAGGUGUGGUGUAGCCUGGUAGCACGGAAGCCUUCCAAGCUUUCGACUCGGGUUCAAAUCCCGGCACCUGCA	GCGGCCGUAGUCUAGCCUGGACAGGAUGCUGGCCCUCCAAGCCGGAGACCCGGGUUCAAAUCCCGGCGGCCGCA		GCGGCCGUAGUCUAGCCUGGAUUAGGACGCUGGCCUUCCAAGCCAGAAGUCCCGGGUUCAAAUCCCGGCGGUCGCA		GCGGUGGUAGUCUAGCCUGGUCUAGGACACCGGCCUUCCAAGCCGGUGACCCGGGUUCAAAUCCCGGCCACCGCACCA	GCGGCGGUCGUCUAGCCUGGACUAGGACGCCGGCCUUCCAAGCCGGUGAUCCCGGGUUCAAAUCCCGGCCGCCGCACCA
	GCAUCGAUGGUCUAGAGGUAUGACUUUGGCCUUCCAAGCCAAUAGCUCGGGUUCGAAUCCCGAUCGGUGCA	GCGCCGAUGGUCUAGUGGUUAUGACUUGGGCCUUCCAAGCCCAAAACCCGGGUUCGAAUCCCGGUCGGCGCA	GCGCCAGUGGUGUAGCCUGGUAUCACUCUGGCCUUCCAAGCCAGUAACUCGGGUUCAAAUCCCGACUGGCGCA	GCGGCUGUAGUCUAGUCUGGUUAGGACUUGGGCCUUCCAAGCCUACGACCCGGGUUCAAAUCCCGGCAGCCGCA		GCGGCCGUAGUCUAGCCUGGUCUAGGAUGGCGGCCUUCCGAGCCGCAGAACCCGGGUUCGAAUCCCGGCGGCCGCA		GCGGUGGUAGUCUAGCCUGGUCUAGGACACCGGCCUUCCAAGCCGGUGACCCGGGUUCGAAUCCCGGCCACCGCACCA	GCGGCGGUCGUCUAGCCUGGACUAGGAUGCCGGCCUUCCAAGCCGGUGAUCCCGGGUUCAAAUCCCGGCCGCCGCACCA
	GCAUCGAUGGUCUAGUGGCAUGACUUAGGCCUUCCAAGCCUAUAGCCCGGGUUCAAUUCCCGGUCGAUGCA	GCGCCGGUAGUGUAGUGGUUAUCACUAUGGCUUUCCAAGCCCUAAACCCGGGUUCGAUCCCCGACCGGCGCA	GCGCCAGUGGUGUAGCCUGGUAUCACUCUGGCCUUCCAAGCCAGUUACUCGGGUUCAAAUCCCGACUGGCGCA	GCGGUUGUAGUCUAGUCUGGCUAGGACUUGGGCCUUCCAAGCCUACGACCCGGGUUCAAAUCCCGGCAGCCGCA		GCGGCCGUAGUCUAGGCUGGAUUAGGACGCCGGCCUUCCAAGCCGGUGAUCCCGGGUUCAAAUCCCGGCGGCCGCA		GCGGUGGUAGUCUAGCCUGGUCUAGGACGCCGGCCUUCCGAGCCGGCGACCCGGGUUCAAAUCCCGGCCACCGCACCA	GCGGCGGUCGUCUAGCCUGGUCUAGGACGCCGGCCUUCCAAGCCGGAGAUCCCGGGUUCAAAUCCCGGCCGCCGCACCA
	GCAUCGAUGGUCUAGUGGCAUGACUUUGGCCUUCCAAGCCAAUAGCCCGGGUUCAAUUCCCGGUCGAUGCA	GCGCUGAUGGUCUAGUGGCUAUGACUGGGGCCUUCCAAGCCCUAAACCCGGGUUCAAAUCCCGGUUGGCGCA	GCGCCAGUGGUGUAGCCUGGUAUCACUUUGGCCUUCCAAGCCAGUAACUCGGGUUCAAAUCCCGACUGGCGCA	GCGGUUGUAGUCUAGUCUGGUUAGGACUCGGGCCUUCCAAGCCCGCGACCCGGGUUCAAAUCCCGGCAACCGCA		GCGGCCGUAGUCUAGGCUGGAUUAGGACGCCGGCCUUCCAAGCCGGUGGUCCCGGGUUCAAAUCCCGGCGGCCGCA
	GCAUCGAUGGUCUAGUGGUAUGACUUUGGCCUUCCAAGCCAAUAGCCCGGGUUCAAUUCCCGGUCGAUGCA	GCGCUGAUGGUCUAGUGGCUAUGACUGUGGCCUUCCAAGCCAUAAACCCGGGUUCAAAUCCCGGUCGGCGCA	GCGCCAGUGGUGUAGUCUGGUAUCACUUUGGCCUUCCAAGCCAAUAAGCUGGGUUCGAAUCCCAGCUGGCGCA	GCGGUUGUAGUCUAGUCUGGUUAGGACUUGGGCCUUCCAAGCCUACGACCCGGGUUCAAAUCCCGGCAGCCGCA		GCGGCCGUAGUCUAGUCUGGUUUAGGAUGGCGGCCUUCCACGCCGCAGAUCCCGGGUUCAAAUCCCGGCGGCCGCA
	GCGCCCGUAGUCUAGUGGUAGGAUGCGGGCCUUCCAAGCCCGUGACCCGGGUUCGAAUCCCGGCGGGCGCA	GCGUCGAUGGUCUAGUGGUUAUGACUUGGGCCUUCCAAGCCUACAACCCGGGUUCGAAUCCCGGUCGACGCA	GCGCCGGUGGUGUAGCCUGGUAUCACUCUGGCCUUCCAAGCCAGCGACCCGGGUUCAAAUCCCGGCCGGCGCA	GCGGUUGUGGUCUAGCCUGGUUAGGACGCGGGCCUUCCAAGCCCGCAGCCCGGGUUCAAAUCCCGGCAACCGCA		GCGGCCGUCGUCUAGUCUGGAUUAGGACGCUGGCCUUCCAAGCCAGCAAUCCCGGGUUCGAAUCCCGGCGGCCGCA
	GCGCCGAUGGUCUAGUGGUAGGACCUGAGCCUUCCAAGCUCAUGGCCCGGGUUCAAAUCCCGGUCGGCGCA	GCGUUGAUGGUCUAGCGGCUAUGACUUGGGCCUUCCAAGCCCAAAACCCGGGUUCAAAUCCCGGUCGGCGCA	GCGCGGGUAGUCUAGCCUGGUAGGACAACGCCCUUCCGAGGCGUUAGCCCGGGUUCAAAUCCCGGCCCGCGCA			GCGGCCGUCGUCUAGUCUGGAUUAGGACGCUGGCCUUCCAAGCCAGUAAUCCCGGGUUCAAAUCCCGGCGGCCGCA
	GCGCCGGUAGUCUAGUGGUAGGACCUGAGCCUUCCAAGCUCAUGGCCCGGGUUCAAAUCCCGGUCGGCGCA	GCGUUGAUGGUCUAGCGGCUAUGACUUGGGCCUUCCAAGCCCAAAACCCGGGUUCGAAUCCCGGUCGACGCA	GCGCUAGUGGUGUAGCCUGGUAUCACUCUGGCCUUCCAAGCCAGUUACUCGGGUUCGAAUCCCGACUGGCGCA			GCGGCGGUAGUCUAGCCUGGAUUAGGACGCUGGCCUUCCAAGCCAGAGGUCCCGGGUUCAAAUCCCGGCCGCCGCA
	GCGCCGGUGGUCUAGUGGCAGGACCUGAGCCUUCCAAGCUCAUGGCCCGGGUUCAAAUCCCGGCCGGCGCA	GCGUUGAUGGUCUAGCGGCUAUGACUUGGGCCUUCCAAGCCCAAAACCCGGGUUCGAAUCCCGGUCGGCGCA				GCGGCGGUAGUCUAGCCUGGUUUAGGAUGGCGGCCUUCCAAGCCGUUGAUCCCGGGUUCAAAUCCCGGCCGCCGCA
	GCGCCGGUGGUCUAGUGGUAGGACCUGAGCCUUCCAAGCUCAUGGCCCGGGUUCAAAUCCCGGCCGGCGCA	GCGUUGAUGGUCUAGUGGCUAUGACUGGGGCCUUCCAAGCCCCCAACCCGGGUUCAAAUCCCGGUCAACGCA				GCGGCGGUAGUCUAGCCUGGUUUAGGAUGGCGGCCUUCCAAGCCGUUGAUCCCGGGUUCGAAUCCCGGCCGCCGCA
	GCGCCGGUGGUCUAGUGGUAUGACAAGAGCCUUCCAAGCUCUCGACCCGGGUUCAAUUCCCGGCCGGCGCA	GCGUUGAUGGUCUAGUGGCUAUGACUGGGGCCUUCCAAGCCCUAAACCCGGGUUCGAAUCCCGGUCGACGCA				GCGGCGGUCGUCUAGCCUGGACUAGGACGCCGGCCCUCCAAGCCGGAGAUCCCGGGUUCAAAUCCCGGCCGCCGCA
	GCGCGAGUAGUCUAGUGGUAGGACAACGGCUUUCCGAGCCGUUAGCCCGGGUUCGAAUCCCGGCUCGCGCA	GCGUUGAUGGUCUAGUGGCUAUGACUUGGGCCUUCCAAGCCCAAAACCCGGGUUCGAGUCCCGGUCGGCGCA				GCGGCGGUCGUCUAGCCUGGACUAGGACGCCGGCCUUCCAAGCCGGAAAUCCCGGGUUCAAAUCCCGGCCGCCGCA
	GCGCGGAUGGUCUAGUGGUAGGACCUGAGCCUUCCAAGCUCAUGGCCCGGGUUCAAAUCCCGGUCCGCGCA	GCUUUAGUACUGUAAUUGGCAACACCCGCCCCUUCCAAGGGUGAAAUCUGGGUUCGAAUCCCAGCUAAAGCA				GCGGCGGUCGUCUAGCCUGGACUAGGACGUCGGCCCUCCAAGCCGGAGAUCCCGGGUUCAAAUCCCGGCCGCCGCA
	GCGCGGAUGGUCUAGUGGUAGGACCUGAGCCUUCCAAGCUCAUGGCGGGGGUUCAAAUCCCCCUCCGCGCA					GCGGCGGUCGUCUAGCCUGGACUAGGACGUCGGCCUUCCAAGCCGGUGAUCCCGGGUUCAAAUCCCGGCCGCCGCA
	GCGCGGGUAGUCUAGCGGUAGGACAACGCCCUUCCGAGGCGUUAGCCCGGGUUCAAAUCCCGGCCCGCGCA					GCGGCUGUAGUCUAGCAUGGAUUAGGACGCGGGCCCUCCAAGCCUGAGAUCCCGGGUUCAAAUCCCGGCAGCCGCA
	GCGCGGGUAGUCUAGCGGUAGGACAACGCCCUUCCGAGGCGUUAGCCCGGGUUCGAAUCCCGGCCCGCGCA
	GCGCGGGUAGUCUAGUGGUAGGACAACGCCCUUCCGAGGCGUUAGCCCGGGUUCAAAUCCCGGCCCGCGCA
	GCGCGGGUAGUCUAGUGGUAGGACAACGGCCUUCCGAGCCGUUAGCCCGGGUUCGAAUCCCGGCCCGCGCA
	GCGCUGGUGGUCUAGUGGUAUGACAAGAGCCUUCCAAGCUCUCGACCCGGGUUCAAUUCCCGGCCGGCGCA
	GCGCUGGUGGUCUAGUGGUAUGACCUGAGCCUUCCAAGCUCAUGACCCGGGUUCAAAUCCCGGCCGGCGCA
	GCGGCGGUGGUCUAGUGGUAGGACCUGAGCCUUCCAAGCUCAUGGCCCGGGUUCAAAUCCCGGUCGCCGCA
