## Supplemental Table 14 for "The Standard Genetic Code Lacks Redundancy For Amino Acid Codons"

### Sheet: His (GUG)
His (GUG)
71 nt	72 nt	73 nt	74 nt	75 nt	76 nt	77 nt	78 nt	80 nt
UCCGGGUUGGGGUAGUGGCAUCCUACAGCCCUGUGGCGGCUGUGAGGCGGAUUCAAUUUCCGCACCCGGAC	GCCCCCGUAGCUUAGUGGCAGAGCGCCGGGCUGUGGACCCGGAGGUCCCGGGUUCGAAUCCCGGCGGGGGCC	GCCAGGGUAGGGUAGUUGGUCAUCCUAGGGGACUGUGGAUCCCCCGACCCGGGUUCAAAUCUCGGCCCUGGCC	GCCAGGGUAGGGUAGUCUGGUUAUCCUAAGGGGCUGUGGAUCCCUCGACCCGGGUUCAAAUCUCGGCCCUGGCC	GCCCGGGUAGCUCAGCCUGGAUAGAGCGCCGGGCUGUGGACCCGGAGGUCCCGGGUUCAAAUCCCGGCCCGGGCC	GCCGCCGUAGCUCAGCCGGGAGAGCGCGGGGCUGUGGACCCCGAGGUCCCGGGUUCAAAUCCCGGCGGCGGCCCCA	GCCGCCGUAGCUCAGCUGGUUAGAGCGCGGGACUGUGGAUCCCGAGGUCCCGGGUUCAAAUCCCGGCGGCGGCCCCA	GCCCGGGUAGCUCAGCCUGGAUAGAGCGCCGGACUGUGGAUCCGGAGGUCCCGGGUUCAAAUCCCGGCCCGGGCCCCA	GGCCCCGGUAGUGUAGCCUGGUAUAACACGCGGGCCUGUGGAGCCCGUAACCCGGGUUCAAAUCCCGGCCGGGGCCACCA
UCCGGGUUGGGGUAGUGGUAUCCUCCAGCCUUGUGGUGGCUGGGACGUGGGUUCAAUUCCCGCACCCGGAC	GCCCGGAUAGCUCAGGGGUAGAGCGCAGGACUGUGGAUCCUGUCGUCCCGGGUUCGAGUCCCGGUCCGGGCC	GCCAGGGUGGGGUAGACGGUUAUCCUAAGGGACUGUGGAUCCCUCGACCCGGGUUCGAAUCUCGGCCCUGGCC	GCCCGGAUAGCUCAGCUGGUUAGAGCGCUCGGCUGUGGACCGAGAAGUCCCGGGUUCGAAUCCCGGUCCGGGCC	GCCCGGGUAGCUCAGCCUGGUUAGAGCGCCGGGCUGUGGACCCGGAGGUCCCGGGUUCAAAUCCCGGCCCGGGCC	GCCGGGGUAGGGUAGGCGGUCAUCCUACGGGACUGUGGAUCCUGUGACUCGGGUUCAAAUCUCGGCCCCGGCCCCA	GCCGGGGUGGUGUAGCCUGGUCAGCACAGGGGACUGUGGAUCCCCUAGCCCGGGUUCAAAUCCCGGCCCCGGCCCCA	GCCGCGGCAGCUCAGCCUGGUUAGAGCGCCGGCCUGUGGAGCCGGUGGCCCCGGGUUCAAAUCCCGGCCGCGGCCCCA
UCCGGGUUGGGGUAGUGGUAUCCUUCAGCCUUGUGGUGGCUGAGACGUGGGUUCAAUUCCCGCACCCGGAC	GCCCGGAUAGGGUAGUGGUCAUCCUCUGGGACUGUGGAUCCCAGGAGCCGGGUUCGAAUCCCGGUCCGGGCC	GCCAGGGUGGGGUAGUCGGUUAUCCUAAGGGACUGUGGAUCCCUCGACCCGGGUUCGAAUCUCGGCCCUGGCC	GCCCGGGUAGCUCAGCCUGGUAGAGCGCCGGGCUGUGGACCCGGAGGUCCCGGGUUCAAAUCCCGGCCCGGGCC	GCCGAGGUAGGGUAGUGGCUAUCCUGAAGGACUGUGGAUCCUUCGACCCGGGUUCAAUUCCCGGUCUCGGCCCCA	GCCGGGGUAGGGUAGGCGGUCAUCCUACGGGACUGUGGAUCCUGUGACUCGGGUUCAAAUCUCGGCUCCGGCCCCA	GCCGGGGUGGUGUAGCCUGGUUAGCACAGGGGACUGUGGAUCCCCUAGCCCGGGUUCAAAUCCCGGCCCCGGCCCCA	GCCGGGGUGGUGCAGCCUGGAAAGCAUGCGGGCCUGUGGAGCCCGUGAACCCGGGUUCAAAUCCCGGCCCCGGCCCCA
	GCCCGGAUGGGGUAGAGGUUAUCCUCUGGGACUGUGGAUCCCAGGAGCCGGGUUCGAAUCCCGGUCCGGGCC	GCCAGGGUGGGGUAGUUGGUUAUCCUAGGGGACUGUGGAUCCCCCGACCCGGGUUCGAGUCUCGGCCCUGGCC	GCUCAGGUAGCUCAGCCAGGGAGAGCGCUGGGCUGUGGACCCAGUGGUCCCGGGUUCAAAUCCCGGCCUGAGCC	GCCGAGGUAGGGUAGUGGCUAUCCUGAGGGACUGUGGAUCCCUCGACCCGGGUUCAAUUCUCGGUCUCGGCCCCA	GCCGGGGUGGGGUAGGCGGUUAUCCUUCGGGACUGUGGAUCCCGCGACUCGGGUUCAAAUCUCGGCCCCGGCCCCA	GCCGGGGUGGUGUAGCCUGGUUAGCACAGGGGACUGUGGAUCCCCUGGCCCGGGUUCAAAUCCCGGCCCCGGCCCCA	GCCGGGGUGGUGCAGUCUGGAAAGCAUGCGGGCCUGUGGAGCCCGUGAACCCGGGUUCAAAUCCCGGCCCCGGCCCCA
	GCCCGGAUGGGGUAGUGGUUAUCCUCUGGGACUGUGGAUCCCAGGAGCCGGGUUCGAAUCCCGGUCCGGGCC	GCCCGGGUAGCUCAGCCGGUAGAGCGCCGGGCUGUGGACCCGGAGGUCCCGGGUUCAAAUCCCGGCCCGGGCC	GCUCGGGUAGCUCAGCCUGGAAGAGCGCCGGGCUGUGGACCCGGAAGUCCCGGGUUCAAAUCCCGGCCCGAGCC	GCCGCCGUAGUCUAGCGGCUAGGAUGGUGGGCUGUGGCCCCAUUGACCCGGGUUCAAAUCCCGGCGGCGGCCCCA	GCCGGGGUGGGGUAGGUGGUUAUCCUACGGGACUGUGGAUCCCGCGACUCGGGUUCGAAUCUCGGCCCCGGCCCCA	GCCUCGGUGGUGUAGCCUGGGAACACGUCGGCCUGUGGAGCCGAAGACCCCGGGUUCAAAUCCCGGCCGAGGCCCCA	GCCGGGGUGGUGUAGCCUGGUCUAGCACACGGGACUGUGGAUCCCGUAGCCCGGGUUCAAAUCCCGGCCCCGGCCCCA
	GCCCGGGUAGGGUAGCGGCUAUCCUCUGGGACUGUGGAUCCCAGGAGCCGGGUUCGAGUCCCGGUCCGGGCC	GCCCGGUUGGGGUAGCCUGGCAUCCUGUGGGACUGUGGAUCCCUAGACUCGAGUUCAAAUCUCGGACCGGGCC		GCCGCCGUAGUCUAGCGGUUAGGAUGGCGGGUUGUGGUCCCGUUGACCCGGGUUCAAAUCCCGGCGGCGGCCCCA	GCCGGGGUGGGGUAGGUGGUUAUCCUUCGGGACUGUGGAUCCCGCGACUCGGGUUCAAAUCUCGGCCCCGGCCCCA	GCCUUCGUAGUAUAGCCUGGUCAGUAUAGGCGGCUGUGGACCGCUUGAGGAGGGUUCAAAUCCCUCCGAAGGCCCCA	GCUCAGGUAGCUCAGCUCGGUUAGAGCGCUGGGCUGUGGACCCAGUGGUCCCGGGUUCAAAUCCCGGCCUGAGCCCCA
	GCCGCCGUAGUCUAGCGGCUAGGAUGGCGGGUUGUGGUCCCGUUGACCCGGGUUCAAAUCCCGGCGGCGGCC	GCCGCCGUAGCUCAGCUGGAAGAGCGCCGGACUGUGGAUCCGGAGGUCCCGGGUUCAAAUCCCGGCGGCGGCC		GCCGCGGUAGCUCAGCCUGGCUAGAGCGCGGGACUGUGGAUCCCGAGGUCCCGGGUUCAAAUCCCGGCCGCGGCC	GCCUCGGUGGUGUAGCCUUUGGAAGCACGCCGGCCUGUGGAGCCGGUGGUCCCGGGUUCGAAUCCCGGCCGAGGCC	GCCUUCGUAGUAUAGCCUGGUGAGUAUAGGCGGCUGUGGACCGCUUGAGGAGGGUUCAAAUCCCUCCGAAGGCCCCA
	GCCGCCGUAGUCUAGCGGUCAGGAUGGAGGGCUGUGGCCCCUUUGACCCGGGUUCAAAUCCCGGCGGCGGCC	GCCGCCGUAGCUCAGCUGGAAGAGCGCGGGACUGUGGAUCCCGAGGUCCCGGGUUCAAAUCCCGGCGGCGGCC		GCCGGGGUAGGAUAGUGGUUAUUCUUCGGGACUGUGGAUCCCGUGACUCGGGUUCGAUUCUCGGCCCCGGCCCCA
	GCCGCCGUAGUCUAGCGGUUAGGAUGGCGGGUUGUGGUCCCGCUGACCCGGGUUCAAAUCCCGGCGGCGGCC	GCCGGGAUAGGGUAGUUGGCAAUCCUAUGGGACUGUGGAUCCUUUGAGCCGGGUUCGAAUCCCGGUCCCGGCC		GCCGGGGUAGGGUAGCGGUUAUCCUGUAGCCCUGUGGAGGCUACGAUCCGAGUUCGACUCUCGGUCCCGGCCCCA
	GCCGCCGUAGUCUAGCGGUUAGGAUGGCGGGUUGUGGUCCCGUUGACCCGGGUUCAAAUCCCGGCGGCGGCC	GCCGGGAUGGGGUAGUUGGCAAUCCUAUGGGACUGUGGAUCCUAUGAGCCGGGUUCGAAUCCCGGUCCCGGCC		GCCGGGGUAGGGUAGCGGUUAUCCUGUAGCCCUGUGGAGGCUACGAUCUGAGUUCGAUUCUCGGUCCCGGCCCCA
	GCCGGGAUAGGGUAGGGGCUAUCCUAGGGGACUGUGGAUCCCUUGACCCGGGUUCAAAUCCCGGUCCCGGCC	GCCGGGAUGGGGUAGUUGGUCAUCCUACGGGACUGUGGAUCCCAUGAGCCGGGUUCGAAUCCCGGUCCCGGCC		GCCGGGGUAGGGUAGCGGUUAUCCUGUAGCCCUGUGGAGGCUACGAUUCGAGUUCGACUCUCGGUCCCGGCCCCA
	GCCGGGAUAGGGUAGUGGCUAUCCUGAGGGACUGUGGAUCCCUCGAGCUGGGUUCGAAUCCCGGUCCCGGCC	GCCGGGGUAGGGUAGAGGUCCAUCCUGUAGCCCUGUGGAGGCUACGACCCGAGUUCGAUUCUCGGUCCCGGCC		GCCGGGGUAGGGUAGCGGUUAUCCUGUAGCCCUGUGGAGGCUACGAUUCGAGUUCGAUUCUCGAUCCCGGCCCCA
	GCCGGGAUAGGGUAGUGGUCAUCCUGCGGGACUGUGGAUCCCUCGAGCCGGGUUCGAAUCCCGGUCCCGGCC	GCCGGGGUAGGGUAGAGGUCCAUCCUGUGGCCCUGUGGAGGCUACGACCCGAGUUCGAUUCUCGGUCCCGGCC		GCCGGGGUAGGGUAGCGGUUAUCCUGUGGCCCUGUGGAGGCUACGAUUCGAGUUCGAUUCUCGAUCCCGGCCCCA
	GCCGGGGUAGGGUAGAGGCCAUCCUGUGGCCCUGUGGAGGCUACGACCCGAGUUCGAUUCUCGGUCCCGGCC	GCCGGGGUAGGGUAGGUGGUUAUCCUACGGGACUGUGGAUCCCGCGACUCGGGUUCGAAUCUCGGCCCCGGCC		GCCGGUGUAGGGUAGUGGUUAUCCUGAAGGACUGUGGAUCCUUCGACCCGGGUUCGAUUCUCGGCACCGGCCCCA
	GCCGGGGUAGGGUAGAGGUCAUCCUGUGGCCCUGUGGAGGCCACGAUCCGAGUUCAAUUCUCGGUCCCGGCC	GCCGGGGUAGGGUAGUUGGACAUCCUUUGGGACUGUGGAUCCCAUGACCCGGGUUCGAAUCCCGGCUCCGGCC		GCCGUGGUAGGGUAGUGGCUAUCCUGAGGGACUGUGGAUCCCUCGACCCGGGUUCGAUUCCCGGUCUCGGCCCCA
	GCCGGGGUAGGGUAGCGGUCAUCCUGUAGCCCUGUGGAGGCUAUGACCCGAGUUCGAUUCUCGGUCCCGGCC	GCCGGGGUGAGGUAGCCUGGUAACCUGGGGGCCUGUGGAGCCCUUAACCCGGGUUCAAAUCCCGGCCCCGGCC		GCUCAGGUAGCUCAGCUCGGUUAGAGCGCUGGGCUGUGGACCCAGUGGUCCCGGGUUCAAAUCCCGGCCUGAGCC
	GCCGGGGUAGGGUAGCGGUUAUCCUGUAGCCCUGUGGAGGCUACGAUCCGAGUUCGAUUCUCGGUCCCGGCC	GCCGGGGUGGGGUAGGUGGUUAUCCUACGGGACUGUGGAUCCCGCGACUCGGGUUCGAAUCUCGGCCCCGGCC		GCUCGGGUAGCUCAGCCUGGUUAGAGCGACGGGCUGUGGACCCGUAGGUCCCGGGUUCAAGUCCCGGCCCGAGCC
	GCCGGGGUAGGGUAGUGGCUAUCCUGGGGGACUGUGGAUCCCCUGACCCGGGUUCAAUUCCCGGUCCCGGCC	GCCGGGGUGGGGUAGUGGCACAUCCUUGGGGACUGUGGAUCCCCGGACCCGGGUUCAAUUCCCGGUCCCGGCC		GCUCGGGUAGCUCAGCCUGGUUAGAGCGAUGGGCUGUGGACCCAUAGGUCCCGGGUUCAAGUCCCGGCCCGAGCC
	GCCGGGGUAGGGUAGUGGUUAUCCUCAGGGAUUGUGGCUCCCUGGACUCGGGUUCAAAUCUCGGCCCCGGCC	GCCGGGGUGGGGUAGUUGGCCAUCCUUCGGGACUGUGGAUCCCGCGACUCGGGUUCAAAUCCCGGCCCUGGCC		GCUGGGAUAGUAUAGCCUGGUUAGUAUAGGGGACUGUGGAUCCCUUGACUCGAGUUCAAAUCUCGGUCCCGGCC
	GCCGGGGUGGGGUAAUGGACAUCCUUGGGGACUGUGGAUCCCCGGACCCGGGUUCGAUUCCCGGUCCCGGCC	GCUAAGGUAGGGUAGCUGGACAUCCUUUAGGAUUGUGGAUCCUUAGACCCGGGUUCGACCCCCGGCCUUGGCC
	GCCGGGGUGGGGUAGUGGAUAUCCUUGGGGACUGUGGAUCCCCGGACCCGGGUUCGAUUCCCGGUCCCGGCC	UCCGGGGUAGGGUAGUGGACUAUCCUUCAGCCUUGUGGAGGCUGAGACGCGGGUUCGAUUCUCGCCCCUGGAC
	GCCGGGGUGGGGUAGUGGCCAUCCUGGGGGACUGUGGAUCCCCUGACCCGGGUUCAAUUCCCGGUCCCGGCC	UCCGGGUUAGGGUAGUGGACUAUCCUUCAGCCUUGUGGAGGCUGAGACGCGGGUUCAAUUCUCGCACCCGGAC
	GCCUCCGUCGUAUAGUGGCUAGUAUAGGGGACUGUGGAUCCCCGGACGGGUGUUCGAUUCCCCCCGGAGGCC	UCCGGGUUAGGGUAGUGGACUAUCCUUCAGCCUUGUGGAGGCUGAGACGCGGGUUCGAUUCUCGCACCCGGAC
	GCCUGGGUGGGGUAAUGGCUAUCCUAAGGGAUUGUGGUUCCCUCGAUCUGGGUUCAAUUCCCGGUCCAGGCC	UCCGGGUUGGGGUAGUGGACUAUCCUUCAGCCUUGUGGAGGCUGAGACGCGGGUUCAAUUCUCGCACCUGGAC
	GCCUUCGUAGUACAGUGGUUAGUAUAGAGGAUUGUGGAUCCUCGGACAGGAGUUCGAUUCCCCUCGAGGGCC	UCCGGGUUGGGGUAGUGGCCUAUCCUUCAGCCUUGUGGAGGCUGAGACGCGGGUUCAAUUCUCGCACCUGGAC
	UCCGGGUUAGGGUAGUGGUUAUCCUUCAGCCUUGUGGAGGCUGAGACGCGGGUUCGAUUCUCGCACCCGGAC
	UCCGGGUUGGGGUAAUGGUUAUCCUUCAGCCUUGUGGAGGCUGAGAAGCGGAUUCGAUUUUCGCACCCGGAC
	UCCGGGUUGGGGUAGUGGUUAUCCUUCAGCCUUGUGGAGGCUGAGACGCGGGUUCGAUUCUCGCACCCGGAC
	UCCGGGUUGGGGUAGUGGUUAUCCUUCAGCCUUGUGGAGGCUGAGAGGCGGGUUCAAUUCUCGCACCCGGAC
	UCCGGGUUGGGGUAGUGGUUAUCCUUCAGCCUUGUGGAGGCUGAGAGGCGGGUUCGAUUCUCGCACCCGGAC
