## Supplemental Table 15 for "The Standard Genetic Code Lacks Redundancy For Amino Acid Codons"

### Sheet: Ile (GAU)
Ile (GAU)
73 nt	74 nt	75 nt	77 nt	78 nt
GGGCCCGUAGCAUAGCUGGUGGUGCACCCGGCUGAUAACCGGGAGGUCAUGCGUUCGAAUCGCAUCGGGCCCA	GGGCCAAUAGCUCAAUCAGGUUGAGCGCCACUCUGAUAAGGUGGAGGCUCUCGGUUCAAAUCCGAGUUGGCCCA	AGGACAGUGGCUCAGCCUGGUUAGAGUGCUCGGCUGAUAACCGAGUGGUCCGGGGUUCGAAUCCCCGCUGUCCUA	CCGCGGAUAGCUCAGCUGGGUAGAGCGUCGGGCUGAUAACCCGAAAGACGCGGGUUCAAAUCCCGCUCCGCGAACCA	AGGGCGGUGGCUCAGCCUGGUUAGAGUGCUCGGCUGAUAACCGAGUGGUCCGGGGUUCGAAUCCCCGCCGCCCUACCA
GGGCCCGUAGCAUAGCUGGUGGUGCACCCGGCUGAUAACCGGGAGGUCGUGCGUUCGAAUCGCAUCGGGCCCA	GGGCCAAUAGCUCAAUCAGGUUGAGCGCUCGGCUGAUAACCGGGAGGCUACCGGUUCAAAUCCGGUUUGGCCCA	AGGCUAGUGGCACAGCCUGGUCAGCGCGCACGGCUGAUAACCGUGAGGUCCUGGGUUCGAAUCCCAGCUAGCCUA	CGGGCCGUAGCUUAGCUAGGUGGAGCGCCCGGCUGAUAACCGGGAGGUCCCGGGUUCAAAUCCCGGCGGCCCCACCA	GGGCCCGCAGCUCAGCCAGGUUAGAGCGCGGGGCUGAUAACCCCGAGGUCCCGGGUUCAAAUCCCGGCGGGCCCACCA
GGGCCCGUAGCAUAGUCGGUGGUGCACCCGGCUGAUAACCGGGAGGUCGUGCGUUCGAGUCGCACCGGGCCCA	GGGCCAAUAGCUCAAUCAGGUUGAGCGCUCGGCUGAUAACCGGGAGGUUCGCGGUUCAAAUCCGCGUUGGCCCA	AGGCUAGUGGCACAGCUUGGUUAGCGCGCUCGGCUGAUAACCGGGAGGUCAUGGGUUCGAAUCCCAUCUAGCCUA	GGGCCCGUAGCUCAGCCCGGCGGAGCGCCCGGCUGAUAACCGGGAGGUCGGGGGUUCAAAUCCCCCCGGGCCCACCA	GGGCCCGUAGCUCAGCCAGGUUGGAGCGCCCGGCUGAUAACCGGGAGGUCCCGGGUUCAAAUCCCGGCGGGCCCACCA
GGGCCCGUGGCUCAGGCGGUAGAGCGCACGGCUGAUAACCGUGAGGCCCUGGGUUCGAAUCCCAGCGGGCCCA	GGGCCAAUAGCUCAAUUAGGUCGAGCGCCACUCUGAUAAGGUGGAGGUUCUCGGUUCAAAUCCGAGUUGGCCCA	AGGGCAGUGGCUCAGCCUGGUUAGAGUGCUCGGCUGAUAACCGAGUGGCCCGGGGUUCGAAUCCCCGCUGCCCUA	GGGCCCGUAGCUCAGCCUGGUAGAGCGCCCGGCUGAUAACCGGGAGGUCGGGGGUUCAAAUCCCCCCGGGCCCACCA	GGGCCCGUAGCUCAGCCAGGUUGGAGCGCCCGGCUGAUAACCGGGAGGUCCCGGGUUCGAAUCCCGGCGGGCCCACCA
GGGCCCGUGGCUCAGGCGGUAGAGCGCACGGCUGAUAACCGUGAGGUCCUGGGUUCGAAUCCCAGCGGGCCCA	GGGCCAAUAGCUCAAUUAGGUUGAGCGCCACUCUGAUAAGGUGGAGGCUCUCGGUUCAAAUCCGAGUUGGCCCA	AGGGCAGUGGCUCAGCCUGGUUAGAGUGCUCGGCUGAUAACCGAGUGGUCCGGGGUUCGAAUCCCCGCUGCCCUA	GGGCCCGUAGCUCAGCCUGGUAGAGCGCCCGGCUGAUAACCGGGAGGUCGGGGGUUCGAAUCCCCCCGGGCCCACCA	GGGCCCGUAGCUUAGCAUGGUUGGAGCGCACGGCUGAUAACCGUGAGGUCACGCGUUCGAAUCGCGUCGGGCCCACCA
	GGGCCAAUAGCUCAGUCAGGUUGAGCGCUCGGCUGAUAACCGGGAGGCCCGCGGUUCAAAUCCGCGUUGGCCCA	AGGGCGGUGGCUCAGCCUGGUUAGAGUGCUCGGCUGAUAACCGAGUGGUCCGGGGUUCAAAUCCCCGCCGCCCUA	GGGCCCGUAGCUUAGCCAGGUGGAGCGCACGGCUGAUAACCGUGAGGUCCUGAGUUCGAACCUCAGCGGGCCCACCA	GGGCCCGUGGCUCAGCCUGGUCAGAGCGCCCGCCUGAUAAGCGGGAGGUCCGGGGUUCGAAGCCCCGCGGGCCCACCA
	GGGCCAAUAGCUCAGUCAGGUUGAGCGCUCGGCUGAUAACCGGGAGGUCCACGGUUCAAAUCCGUGUUGGCCCA	AGGGCGGUGGCUCAGCCUGGUUAGAGUGCUCGGCUGAUAACCGAGUGGUCCGGGGUUCGAAUCCCCGCCGCCCUA	GGGCCCGUAGCUUAGCCUGGCGGAGCGCACGGCUGAUAACCGUGAGGUCCUGCGUUCGAAUCGCAGCGGGCCCACCA	GGGCCCGUGGCUCAGCCUGGUUAGAGCGCCCGCCUGAUAAGCGGGAGGUCCGGGGUUCGAAGCCCCGCGGGCCCACCA
	GGGCCCGUAGCAUAGCCAGGUGGUGCACCCGGCUGAUAACCGGGAGGUCAUGCGUUCGAAUCGCAUCGGGCCCA	AGGGCGGUGGCUUAGACUGGUUAUAGUGCUCGGCUGAUAACCGAGUGGUCCGGGGUUCGAAUCCCCGCCGCCCUA	GGGCCCGUAGCUUAGCCUGGUGGAGCGCACGGCUGAUAACCGUGAGGUCCUGCGUUCGAAUCGCAGCGGGCCCACCA	GGGCCCGUGGCUUAGCCCGGUUAGAGCGCCCGGCUGAUAACCGGGAGGUCCCGGGUUCAAAUCCCGGCGGGCCCACCA
	GGGCCCGUAGCAUAGCCAGGUGGUGCGCCCGGCUGAUAACCGGGAGGUCAUGAGUUCGAAUCUCAUCGGGCCCA	GGACCCAUAGCAUAGCCUGGUUGGUGCGUCCGGCUGAUAACCGGAAGGUCUAGAGUUCAAAUCUCUGUGGGUCCA	GGGCCCGUAGCUUAGCUUGGUGGAGCGCACGGCUGAUAACCGUGAGGUCCUGCGUUCGAAUCGCAGCGGGCCCACCA
	GGGCCCGUAGCAUAGCCAGGUGGUGCGCCCGGCUGAUAACCGGGAGGUCAUGUGUUCGAAUCACAUCGGGCCCA	GGGCCAAUAGCUCAGCUAGGUAUGAGCGCUCGGCUGAUAACCGGGAGGUCCUCGGUUCAAAUCCGAGUUGGCCCA	GGGCCCGUGGCUCAGCCAGGUGGAGCACUCGGCUGAUAACCGAGGGGUCCCGGGUUCAAAUCCCGGCGGGCCCACCA
	GGGCCCGUAGCAUAGCCCGGUGGUGCGCCCGGCUGAUAACCGGGAGGUCAUGCGUUCGAAUCGCAUCGGGCCCA	GGGCCCAUAGCUUAGAUUGGCUGGAGCGUCCGACUGAUAAUCGGAAGGUCGAGAGUUCAAAUCUCUCUGGGCCCA	GGGCCCGUGGCUCAGCCUGGUGGAGCAUCCGGCUGAUAACCGGGGGGUCCCGGGUUCGAAUCCCGGCGGGCCCACCA
	GGGCCCGUAGCAUAGCUAGGUGGUGCGCCCGGCUGAUAACCGGGAGGUCAUGAGUUCGAAUCUCAUCGGGCCCA	GGGCCCGUAGCUCAGCCUGGCUGGAGCGCCCGGCUGAUAACCGGGAGGUCCGGGGUUCGAAUCCCCGCGGGCCCA	GGGCCGUUAGCUCAGCUUGGUGGAGCGUUCGACUGAUAAUCGAAAGGUCGAGGGUUCAAAUCCCUUACGGCCCACCA
	GGGCCCGUAGCUCAGCCUGGUGGAGCGCCCGGCUGAUAACCGGGAGGUCGGGGGUUCAAAUCCCCCCGGGCCCA	GGGCCCGUAGCUUAGCAUGGUUAGAGCGCCCGGCUGAUAACCGGGAGGUCGAGGGUUCAAAUCCCUCCGGGCCCA
	GGGCCCGUAGCUCAGCCUGGUGGAGCGCCCGGCUGAUAACCGGGAGGUCGGGGGUUCGAAUCCCCCCGGGCCCA	GGGCCCGUAGCUUAGCAUGGUUAGAGCGCCCGGCUGAUAACCGGGAGGUCGGGGGUUCAAAUCCCCCCGGGCCCA
	GGGCCCGUAGCUCAGCCUGGUGGAGCGCUCGGCUGAUAACCGAGAAGUCGGGGGUUCGAAUCCCCCCGGGCCCA	GGGCCCGUAGCUUAGCCAGGUCGGAGCGCUCGGCUGAUAACCGAGAGGCCCUGCGUUCAAAUCGCAGCGGGCCCA
	GGGCCCGUAGCUCAGCUUGGUGGAGCGCCCGGCUGAUAACCGGGAGGACGCGGGUUCAAAUCCCGCCGGGCCCA	GGGCCCGUAGCUUAGCCAGGUCGGAGCGCUCGGCUGAUAACCGAGAGGUCCUGCGUUCAAAUCGCAGCGGGCCCA
	GGGCCCGUAGCUCAGCUUGGUGGAGCGCCCGGCUGAUAACCGGGAGGCCCGGGGUUCGAAUCCCCGCGGGCCCA	GGGCCCGUAGCUUAGCCAGGUUGGAGCGCCCGGCUGAUAACCGGGAGGCCCCGGGUUCAAAUCCCGGCGGGCCCA
	GGGCCCGUAGCUCAGCUUGGUGGAGCGCCCGGCUGAUAACCGGGAGGUCCGGGGUUCGAAUCCCCGCGGGCCCA	GGGCCCGUAGCUUAGCCUGGUCAAAGCGCCCGGCUGAUAACCGGGAGAACGUGGGUUCGAAUCCCACCGGGCCCA
	GGGCCCGUAGCUCAGUCUGGCAGAGCGCCCGGCUGAUAACCGGGAGGUCGGGGGUUCAAAUCCCCCCGGGCCCA	GGGCCCGUGGCUCAGACUGGUCAGAGCGCCCGGCUGAUAACCGGGAGGCCGGGGGUUCAAGUCCCCCCGGGCCCA
	GGGCCCGUAGCUUAGCCAGGUUGAGCGCACGGCUGAUAACCGUGAGGUCACGCGUUCAAAUCGCGUCGGGCCCA	GGGCCCGUGGCUCAGCCUGGUCAGAGCGCCCGCCUGAUAAGCGGGAGGUCCGGGGUUCGAAGCCCCGCGGGCCCA
	GGGCCCGUAGCUUAGCCCGGCAGAGCGCCCGGCUGAUAACCGGGAGGCCGGGGGUUCAAAUCCCCCCGGGCCCA	GGGCCCGUGGCUCAGCCUGGUUAGAGCGCACGGCUGAUAACCGUGAGGUCCUGGGUUCAAAUCCCAGCGGGCCCA
	GGGCCCGUAGCUUAGCCCGGUGGAGCGCACGGCUGAUAACCGUGAGGUCCUGCGUUCGAAUCGCAGCGGGCCCA	GGGCCCGUGGCUCAGCCUGGUUAGAGCGCGCGCCUGAUAAGCGCGAGGUCCGGGGUUCAAACCCCCGCGGGCCCA
	GGGCCCGUAGCUUAGCCUGGUAGAGCGUCCGGCUGAUAACCGGAAGGCCGUGGGUUCAAAUCCCACCGGGCCCA	GGGCCCGUGGCUCAGCCUGGUUAGAGCGCUCGCCUGAUAAGCGAGAGGUCCGGGGUUCAAACCCCCGCGGGCCCA
	GGGCCCGUAGCUUAGCCUGGUGGAGCGCACGGCUGAUAACCGUGAGGUCCUGCGUUCGAAUCGCAGCGGGCCCA	GGGCCCGUGGCUCAGCCUGGUUAGAGCGCUCGCCUGAUAAGCGAGAGGUCCGGGGUUCGAACCCCCGCGGGCCCA
	GGGCCCGUAGCUUAGCUAGGUGGAGCGCACGGCUGAUAACCGUGAGGCCAUGAGUUCGAAUCUCAUCGGGCCCA	GGGCCCGUGGCUCAGCCUGGUUAGAGCGUGCGCCUGAUAAGCGCAAGGUCCGGGGUUCAAACCCCCGCGGGCCCA
	GGGCCCGUAGCUUAGCUCGGUGGAGCGCACGGCUGAUAACCGUGAGGUCCUGAGUUCGAAUCUCAGCGGGCCCA	GGGCCCGUGGCUCAGCCUGGUUAGAGCGUGCGCCUGAUAAGCGCAAGGUCCGGGGUUCAAAUCCCCGCGGGCCCA
	GGGCCCGUAGCUUAGCUUGGUAGAGCGCCCGGCUGAUAACCGGGAGGUCGCGGGUUCAAGUCCCGCCGGGCCCA	GGGCCCGUGGCUCAGCUUGGUUAGAGCGCUCGCCUGAUAAGCGAGAGGUCCGGGGUUCAAACCCCCGCGGGCCCA
	GGGCCCGUAGCUUAGCUUGGUGGAGCGCACGGCUGAUAACCGUGAGGUCCUGCGUUCGAAUCGCAGCGGGCCCA	GGGCCCGUGGCUUAGCCCGGUUAGAGCGCCCGGCUGAUAACCGGGAGGUCCCGGGUUCAAAUCCCGGCGGGCCCA
	GGGCCCGUAGCUUAGCUUGGUGGAGCGCCCGGCUGAUAACCGGGAGGUCACGGGUUCAAAUCCCGUCGGGCCCA	GGGCGCGUGGCUCAGCUUGGUUAGCGCGCACGGCUGAUAACCGUGAGGUCAUGGGUUCGAAUCCCAUCGUGCCCA
	GGGCCCGUGGCUCAGCCUGGCAGAGCGCCCGGCUGAUAACCGGGAGGUCGCGGGUUCGAAUCCCGCCGGGCCCA	GGGCUCGUAGCUCAGCUUGGCUGGAGCGUUCGACUGAUAAUCGAAAGGUCAUGAGUUCGAAUCUCAUCGGGCCCA
	GGGCCCGUGGCUCAGGUGGUUAGAGCGCACGGCUGAUAACCGUGAGGCCCUGGGUUCGAAUCCCAGCGGGCCCA	GGGGCCGUAGCUUAGCAUGGUUGGAGCACCCGGCUGAUAACCGGGAGGUCGCCGGUUCAAAUCCGGUCGGCCCCA
	GGGCCGAUAGCUCAAUUAGGUUGAGCGCCACUCUGAUAAGGUGGAGGCUCUCGGUUCAAAUCCGAGUCGGCCCA	GGGGUUGUAGCUUAGACAGGCUAUAGCACUCGGCUGAUAACCGAGAGGUCACCGGUUCGAAUCCGGUCAACCCCA
	GGGCCGAUAGCUCAGUCAGGUUGAGCGCUCGGCUGAUAACCGGGAGGUCCGCGGUUCAAAUCCGUGUCGGCCCA	GGGGUUGUAGCUUAGCUUGGUUGGAGCACCCGGCUGAUAACCGGGAGGUCACCGGUCCAAAUCCGGUCAGCCCCA
	GGGCCGGUAGCUCAAUCAGGUUGAGCGCUCGGCUGAUAACCGGGAGGUUCGCGGUUCAAAUCCGCGUCGGCCCA
	GGGCCGGUAGCUCAAUUAGGUUGAGCGCCACUCUGAUAAGGUGGAGGUUCUCGGUUCAAAUCCGAGCCGGCCCA
	GGGCCGUUAGCUCAGCUUGGUGGAGCGUUCGACUGAUAAUCGAAAGGUCGAGGGUUCAAAUCCCUUACGGCCCA
	GGGCUCGUAGCUUAGCCUGGCGGAGCGCACGGCUGAUAACCGUGAGGUCACGCGUUCGAAUCGCGUCGGGCCCA
	GGGUCAGUAGCUCAACUAGGUAGAGCGCCACUCUGAUAAGGUGGAGGCUUGCGGUUCAAAUCCGCACUGACCCA
	UGGUCUGUGGCCAAGCAUGGUAAGGCGCUUGUCUGAUAUGCAAGUGAUCGAGGGUUCAAAUCCCUUCAGACCAA

### Sheet: Ile (UAU)
Ile (UAU)
74 nt	75 nt
GGGCCCGUGGCUCAGCCUGGGAGAGCGCCGGCCUUAUAAGCCGGAGGUCCCGGGUUCGAAUCCCGGCGGGCCCA	GGGCCCGUGGCUCAGACUGGAUAGAGCGCCUGCCUUAUAAGCGGGAGGUCGGGGGUUCAAGUCCCCCCGGGCCCA

### Sheet: Ile 2 (CAU)
Ile 2 (C+AU)
72 nt	73 nt	74 nt	75 nt	76 nt	77 nt	78 nt
GGGCCUGUAGCUUAGUGGUGGAGCGCCCGGCUCAUAACCGGGCGGUCAUGCGUUCGAAUCGCAUCAGGCCCA	GGGCCCAUAGCUUAGCCAGGUAGAGGCCCGGCUCAUAACCGGGCGGCCAUGGGUUCGAAUCCCAUUGGGCCCA	GGGCCCAUAGCUCAGCCUGGCAGAGCGACCGGCUCAUAACCGGUCGGCCAGGGGUUCAAACCCCCUUGGGCCCA	GGGACCAUAGCUCAGCCUGGUUGGAGCGCUCGGCUCAUAACCGAGUGGUCAAGGGUUCAAAUCCCUUUGGUCCCA	GGGCCCUUAGCUUAGUCCGGUUCAAAGCCCCCGGCUCAUAACCGGGUGAGCGGUGGUUCAAAUCCGCCAGGGCCCA	GGGCCCGUAGCUCAGCCAGGCAGAGCGCCGGGCUCAUAACCCGGUGGUCCGGGGUUCGAAUCCCCGCGGGCCCACCA	GGGCCCGUAGCUCAGCCUGGUCAGAGCGCGCGGCUCAUAACCGCGUGGUCCGGGGUUCAAAUCCCCGCGGGCCCACCA
GGGCCUGUAGCUUAGUGGUGGAGCGCCCGGCUCAUAACCGGGUGGUCGUGGGUUCGAACCCCUCCGGGCCCA	GGGCCCUUAGCUCAGUGGUUAGAGCGCUCGGCUCAUAACCGAGUGGUCGCCGGUUCGAACCCGGCAGGGCCCA	GGGCCCAUAGCUUAGCCAGGUAGAGCGCCCGGCUCAUAACCGGGCGGCCAUGGGUUCGAACCCCAUUGGGCCCA	GGGACCGUAGCUCAGCCUGGUUGGAGCGCUCGGCUCAUAACCGAGUGGUCAAGGGUUCAAAUCCCUUCGGUCCCA	GGGCCCUUAGCUUAGUCUGGUUAAAAGCACCCGGCUCAUAACCGGGCGAGCGCUGGUUCAAAUCCGGCAGGGCCCA	GGGCCCGUAGCUCAGCCAGGUAGAGCGCCCGGCUCAUAACCGGGUGGUCGGGGGUUCAAAUCCCCCCGGGCCCACCA	GGGCCCGUAGCUCAGCCUGGUCAGAGCGCGCGGCUCAUAACCGCGUGGUCCGGGGUUCGAAGCCCCGCGGGCCCACCA
	GGGCCUGUAGCUUAGCGGUGAGAGCGCCCGGCUCAUAACCGGGCGGUCAUGCGUUCGAAUCGCAUCAGGCCCA	GGGCCCAUAGCUUAGCCAGGUAGAGCGCCCGGCUCAUAACCGGGCGGCCAUGGGUUCGAAUCCCAUUGGGCCCA	GGGCCCAUAGCUCAGCCUGGUUAGAGCGACCGGCUCAUAACCGGUCGGCCAAGGGUUCGAAUCCCUUUGGGCCCA	GGGCCCUUAGCUUAGUCUGGUUCAAAGCGAUCGGCUCAUAACCGAUUGAGCGGUGGUUCAAAUCCGCCAGGGCCCA	GGGCCCGUAGCUCAGCCAGGUGGAGCACCCGGCUCAUAACCGGGGGGUCCCGGGUUCGAAUCCCGGCGGGCCCACCA	GGGCCCGUAGCUCAGCCUGGUCAGAGCGCGCGGCUCAUAACCGCGUGGUCGGGGGUUCAAAGCCCCCCGGGCCCACCA
		GGGCCCAUAGCUUAGCCAGGUAGAGCGCCCGGCUCAUAACCGGGCGGUCAUGGGUUCGAAUCCCAUUGGGCCCA	GGGCCCAUAGCUUAGUCUGGUUAAAGCGCUCGGCUCAUAACCGCGUGACCACCGGUUCGAAUCCGGUUGGGCCCA		GGGCCCGUAGCUCAGCCCGGUAGAGCGCCCGGCUCAUAACCGGGUGGUCGGGGGUUCAAAUCCCCCCGGGCCCACCA	GGGCCCGUAGCUCAGCCUGGUCAGAGCGCUCGGCUCAUAACCGAGUGGUCAAGGGUUCAAAUCCCUUCGGGCCCACCA
		GGGCCCAUAGCUUAGCCAGGUAGAGCGCUCGGCUCAUAACCGGGAUGUCAUGGGUUCGAAUCCCAUUGGGCCCA	GGGCCCGCAGCUCAGUCCGGUUAGAGCGCGGGGCUCAUAACCCCGUGGUCCCGGGUUCAAAUCCCGGCGGGCCCA		GGGCCCGUAGCUUAGCCAGGUAGAGCGCCCGGCUCAUAACCGGGAGGUCCCGGGUUCGAAUCCCGGCGGGCCCACCA	GGGCCCGUAGCUUAGUCCGGUCAGAGCGCCCGGCUCAUAACCGGGCGGUCGUGGGUUCGAAUCCCUCCGGGCCCACCA
		GGGCCCAUAGCUUAGCCAGGUAGAGCGUCCGGCUCAUAACCGGAAGGCCAUGGGUUCGAACCCCAUUGGGCCCA	GGGCCCGUAGCUCAGCCCGGUCAGAGCGCCCGGCUCAUAACCGGGUGGUCGAGGGUUCAAAUCCCUCCGGGCCCA		GGGCCCGUAGCUUAGCCCGGCAGAGCGCCCGGCUCAUAACCGGGAAGUCCCGGGUUCAAAUCCCGGCGGGCCCACCA	GGGCCUAUAGCUUAGUCUGGUUAGAGCGCUCGGCUCAUAACCGAGCGAUCACCGGUUCGAAUCCGGUUAGGCCCACCA
		GGGCCCGUAACUCAGCCUGGUAGAGUAACCGACUCAUAAUCGGUGAGCCGUGAGAUCAAAGCUCGCCGGGCCCA	GGGCCCGUAGCUCAGCCUGGUCAGAGCGCGCGGCUCAUAACCGCGUGGUCGGGGGUUCAAAGCCCCCCGGGCCCA		GGGCUCAUAGCUUAGCUAGGUAGAGCGUCGGACUCAUAAUCCGAUGGCCGCCGGUUCAAAUCCGGCUGGGCCCACCA	GGGGGUAUAGCUUAGCCUGGUUAGAGCGUCCGGCUCAUAACCGGAAGGUCAUGGGUUCGAAUCCCUUUACCCCCACCA
		GGGCCCGUAACUCAGCUUGGUAGAGUAACCGGCUCAUAACCGGUGAGCCAAGGGAUCGAAGCCCUUCGGGCCCA	GGGCCCGUAGCUCAGCCUGGUCAGAGCGCUCGGCUCAUAACCGAGUGGCCAAGGGUUCAAAUCCCUUCGGGCCCA
		GGGCCCGUAGCUCAGCCAGGUAGAGCGCCCGGCUCAUAACCGGGUGGACCGGGGUUCAAAUCCCCGCGGGCCCA	GGGCCCGUAGCUCAGCCUGGUCAGAGCGCUCGGCUCAUAACCGAGUGGUCAAGGGUUCAAAUCCCUUCGGGCCCA
		GGGCCCGUAGCUCAGCCAGGUAGAGCGCCCGGCUCAUAACCGGGUGGUCCGGGGUUCAAAUCCCCGCGGGCCCA	GGGCCCGUAGCUCAGGCUGGUUAGAGUGCUCGGCUCAUAACCGAGUGGUCAUGGGUUCAAAUCCCAUCGGGCCCA
		GGGCCCGUAGCUCAGCCAGGUAGAGCGCCGGGCUCAUAACCCGGUGGUCGGGGGUUCGAAUCCCCCCGGGCCCA	GGGCCCGUAGCUCAGUCAGGUUAGAGCGCUCGGCUCAUAACCGAGCGGUCACCGGUUCAAAUCCGGUCAGGCCCA
		GGGCCCGUAGCUCAGCCCGGUAGAGCGCCCGGCUCAUAACCGGGUGGUCGGGGGUUCGAAUCCCCCCGGGCCCA	GGGCCCGUAGCUCAGUCCGGUUAGAGCGCCCGGCUCAUAACCGGGCGGUCAUGGGUUCGAAUCCCUUCGGGCCCA
		GGGCCCGUAGCUCAGCCUGGUAGAGCGCCCGGCUCAUAACCGGGUGGACCGGGGUUCGAAUCCCCGCGGGCCCA	GGGCCCGUAGCUUAGCCAGGUCAGAGCGCCCGGCUCAUAACCGGGCGGUCGAGGGUUCAAAUCCCUCCGGGCCCA
		GGGCCCGUAGCUCAGCCUGGUAGAGCGCCCGGCUCAUAACCGGGUGGUCCGGGGUUCGAAUCCCCGCGGGCCCA	GGGCCCGUAGCUUAGCCAGGUCAGAGCGCCCGGCUCAUAACCGGGCGGUCGAGGGUUCGAAUCCCUCCGGGCCCA
		GGGCCCGUAGCUCAGCUAGGUAGAGCGCCCGGCUCAUAACCGGGCGGUCCGGGGUUCAAGUCCCCGCGGGCCCA	GGGCCCGUAGCUUAGCCAGGUCAGAGCGUCCGGCUCAUAACCGGACGGUCGAGGGUUCGAAUCCCUCCGGGCCCA
		GGGCCCGUAGCUCAGCUAGGUAGAGCGCGCGGCUCAUAACCGCGUGGUCGAGGGUUCAAAUCCCUCCGGGCCCA	GGGCCCGUAGCUUAGCCAGGUUAGAGCGUCCGGCUCAUAACCGGGCGGUCGAGGGUUCAAAUCCCUCCGGGCCCA
		GGGCCCGUAGCUCAGCUAGGUAGAGCGCUCGGCUCAUAACCGAGUGGUCGAGGGUUCAAAUCCCUCCGGGCCCA	GGGCCCGUAGCUUAGUCCGGUCAGAGCGCCCGGCUCAUAACCGGGCGGUCAUGCGUUCAAAUCGCAUCGGGCCCA
		GGGCCCGUAGCUUAGCCAGGUAGAGCGCCCGGCUCAUAACCGGGCGGUCCCGGGUUCAAAUCCCGGCGGGCCCA	GGGCCCGUAGCUUAGUCCGGUCAGAGCGCCCGGCUCAUAACCGGGCGGUCAUGCGUUCGAAUCGCAUCGGGCCCA
		GGGCCCGUAGCUUAGCCCGGCAGAGCGCCCGGCUCAUAACCGGGAAGUCCCGGGUUCAAAUCCCGGCGGGCCCA	GGGCCCGUAGCUUAGUCCGGUCAGAGCGCCCGGCUCAUAACCGGGCGGUCGUGGGUUCGAAUCCCUCCGGGCCCA
		GGGCCCGUAGCUUAGCCCGGUAGAGCGCCCGGCUCAUAACCGGGUGGUCCGGGGUUCAAGUCCCCGCGGGCCCA	GGGCCCGUAUCUCAGUCUGGUUAGAGAGAGCGGCUCAUAACCGCUUCGUCCUUGGUUCAAAUCCGAGCGGGCCCA
		GGGCCCGUAGCUUAGCUAGGUAGAGCGCCCGGCUCAUAACCGGGAGGCCCCGGGUUCAAAUCCCGGCGGGCCCA	GGGCCCGUAUCUCAGUCUGGUUAGAGAGAGCGGCUCAUAACCGCUUCGUCCUUGGUUCAAAUCCGAGUGGGCCCA
		GGGCCCGUAGCUUAGCUAGGUAGAGCGCCCGGCUCAUAACCGGGAGGUCCCGGGUUCAAAUCCCGGCGGGCCCA	GGGCCCGUAUCUCAGUCUGGUUAGAGAGGUCGGCUCAUAACCGACUCGUCCUUGGUUCAAAUCCGAGCGGGCCCA
		GGGCCCGUAGCUUAGCUCGGUAGAGCGCUCGGCUCAUAACCGAGUGGUCAGGGGUUCAAAUCCCCUCGGGCCCA	GGGCCCUUAGCUCAGCCUGGUGAGAGCGCUCGGCUCAUAACCGAGUGGUCGUUGGUUCGAAUCCGACAGGGCCCA
		GGGGAUGUAGCUCAGCUAGGCAGAGCGCCUGGCUCAUAACCAGGUGGUCAUCGGUUCAAACCCGGUCAUCCCCA	GGGCCCUUAGCUCAGUCCGGUGAGAGCGCUCGGCUCAUAACCGAGUGGUCGAUGGUUCGAAUCCGUCAGGGCCCA
		GGGGAUGUAGCUCAGCUAGGCAGAGCGCCUGGCUCAUAACCAGGUGGUCGUCGGUUCAAACCCGGCCAUCCCCA	GGGCCCUUAGCUCAGUCUGGUAAGAGCGCUCGGCUCAUAACCGAGUGGUCGUUGGUUCGAAUCCGACAGGGCCCA
		GGGGCCGUAGCUUAGCUAGGUAGAGCGCCCGGCUCAUAGCCGGGAGGCCCCGGGUUCAAAUCCCGGCGGCCCCA	GGGCCCUUAGCUCAGUCUGGUUAGAGCGCUCGGCUCAUAACCGAGUGGUCAAUGGUUCGAAUCCGUUAGGGCCCA
		GGGGUUGUAGCUCAGCUAGGUAGAGCGCCUGGCUCAUAACCAGGUGGUCGUCGGUUCAAACCCGGCCAGCCCCA	GGGCCCUUAGCUCAGUCUGGUUAGAGCGCUCGGCUCAUAACCGAGUGGUCGAUGGUUCGAAUCCGUCAGGGCCCA
		GGGUGCGUAGCUUAGUCUGGUGGAGCGUCAGGCUCAUAACCCGAUGGUCGCCGGUUCAAAUCCGGUCGUGCCCA	GGGCCCUUAGCUUAGUCUGGUUAAAGCGAUCGGCUCAUAACCGAUUGAGCGCUGGUUCAAAUCCGGCAGGGCCCA
			GGGCCUAUAGCUUAGUCAGGUUAGAGCGCCCGGCUCAUAACCGGGCGAUCACCGGUUCAAAUCCGGUUAGGCCCA
			GGGCCUAUAGCUUAGUCAGGUUAGAGCGCUCGGCUCAUAACCGAGUGAUCACCGGUUCAAAUCCGGUUAGGCCCA
			GGGCCUGUAGCUCAGUCAGGUUAGAGCGCUCGGCUCAUAACCGAGCGGUCACCAGUUCAAAUCCGGUCAGGCCCA
			GGGCCUGUAGCUCAGUCAGGUUAGAGCGCUCGGCUCAUAACCGAGCGGUCACCGGUUCAAAUCCGGUCAGGCCCA
			GGGCCUGUAGCUCAGUCCGGUUAGAGCGCCCGGCUCAUAACCGGGCGGUCAUGCGUUCGAAUCGCAUCAGGCCCA
			GGGCCUGUAGCUUAGCCAGGUUAGAGCGCUCGGCUCAUAACCGAGCGGUCACCGGUUCGAAUCCGGUUAGGCCCA
			GGGCCUGUAGCUUAGUCAGGUUAGAGCGCCCGGCUCAUAACCGGGCGGCCACCGGUUCAAAUCCGGUCAGGCCCA
			GGGCCUGUAGCUUAGUCCGGUUAGAGCGCUCGGCUCAUAACCGAGUGGCCGCCGGUUCAAAUCCGGCCAGGCCCA
			GGGCCUGUAGCUUAGUCCGGUUAGAGCGCUCGGCUCAUAACCGAGUGGUCGCCGGUUCAAAUCCGGCCAGGCCCA
			GGGCCUUUAGCUUAGUCCGGUUAAAGCGACUCGCUCAUAACGAGUCGAUCGCCGGUUCGAAUCCGGCAAGGCCCA
			GGGCUCGUAGCUCAGGCUGGUUAGAGUGCUCGGCUCAUAACCGAGUGGUCAUGGGUUCAAAUCCCAUCGGGCCCA
			GGGGCCGUAGCUUAGCCAGGUUAGAGCGCCCGGCUCAUAACCGGGCGGUCGCAGGUUCGAAUCCUGCCGGCCCCA
			GGGGGUGUAGCUUAGCCAGGUCAGAGCGCCCGGCUCAUAACCGGGCGGCCAUGGGUUCGAAUCCCUUCACCCCCA
			GGGGGUGUAGCUUAGCCAGGUCAGAGCGUCCGGCUCAUAACCGGAAGGCCAUGGGUUCGAAUCCCUUUACCCCCA
