## Supplemental Table 16 for "The Standard Genetic Code Lacks Redundancy For Amino Acid Codons"

### Sheet: Leu (AAG)
Leu(AAG)
85 nt
GCAGAGGUUACCGAGUUAGGACAAAGGCGCUAGAUUAAGGGUCUAGUCUCGAAGGAGUUCGCGGGUUCAAAUCCCGUCCUCUGCA

### Sheet: Leu (CAG)
Leu(CAG)
83 nt	84 nt	85 nt	87 nt	88 nt	125 nt	227 nt
GCAGGGGUACCCAAGCGGUCAACGGGGAUAGGUUCAGGGCCUAUUGGUGUAGGCCUUCAAGGGUUCGAAUCCCUUCCCCUGCA	GCGGAGGUUGUCGAGACUGGCCAAAGGCGAUGGAUUCAGGGUCCAUUCCCGCAGGGUUCGAGGGUUCAAAUCCCUCCCUCCGCA	GCAAGAGUUGCCCAGCCAGGUCAAACGCGCCAGGUUCAGAGCCUGGUCUCGUAGGAGUUCGUGCGUUCGAAUCACACCUCUCGCA	GCAAGGGUAGCCAAGCUUGGCCAACGGCGUAAGAUUCAGGGUCUUAUCCUUAGUGGUUCAGGGGUUCAAAUCCCUUCCCUUGCACCA	GCGAGAGUUGCCCAGCCUGGCCAAAGGCGCUAGGUUCAGAGCCUAGUCUCGUAGGAGUUCGAGGGUUCGAAUCCCUUCUCUCGCACCA	GCGGGGGUGCCCGAGCCAGGUCAAAGGGGCAGGGUUCAGGUCCCUGUGGCGUAAAUCCCAGCCCUGGCGCUUUUCUCUCGGCAACCCACACGCCGCCACAAAGGCGCGGGUCAUAGCCCCCCGCU	GCGAGAGUUGCCCAGCCAGGUCAAAGGCGCCAGGUUCAGAGCCUGGUCUUGUAGGAGUUCAAUAAAUUAACCAUUGACUCUGCAUCCUCUUUUUUUUGACAACAAAAAGGAGAUUAAUUCUAUGAUUUAUAAAGCUUCUUGUGAGUUGUGGCAAGAUUAAUCUCUUAAGCAACGGACUUAAGAUCUGUUAUCGAAGGAUUUCGUGUGUUUGAAUCCCACCCCUCGCA
GCAGGGGUACCCAAGUGGUCAAAGGGGAUAGGUUCAGGGCCUAUUGGUGUAGGCUUUCAAGGGUUCGAAUCCCUUCCCCUGCA	GCGGGGGUUGCCGAGCCAGGAAAAGGCGCCAGAUUCAGGGUCUGGUCCCGGAGGGGUCCGAGGGUUCAAAUCCCUCCCCCCGCA	GCAGGGAUAGCCAAGUCAGGCCAACGGCGCAGCGUUCAGGGCGCUGUCCUGUAGAGGUCCGCAGGUUCAAAUCCUGCUCCCUGCA	GCAGAGGUAGUCAAGCCUGGCCAACGACGUUAGGUUCAGGGCCUAAUCCCUAGCGGUCCACGGGUCCAAAUCCCGCCCUCUGCACCA	GCGGGAGUCGCCCAGCCAGGUCAAAGGCGCUAGAUUCAGAGUCUAGUCUCGUAGGAGUUCGUGCGUUCGAAUCGCAUCUCCCGCACCA
GCGGGGGUUGCCGAGCGGACAAAGGCGCGGGAUUCAGGGUCCCGUCCCGUAGGGGUUCGAGGGUUCGAAUCCCUCCCCCCGCA	GCGGGGGUUGCCGAGUCAGGAAAAGGCGCCAGAUUCAGGGUCUGGUCCCGGAGGGGUCCGAGGGUUCAAAUCCCUCCCCCCGCA	GCAGGGAUAGCCAAGUCAGGCCAACGGCGCAGCGUUCAGGGCGCUGUCUCGUAGGAGUCCGCAGGUUCAAAUCCUGCUCCCUGCA	GCGGGGGUUGCCGAGCCAGGUCCAAGGCGCCGGAUUCAGGGUCCGGUGGGCGUCAGGCCCGCGUGGGUUCAAAUCCCACCCCCCGCA	GCGGGGGUAGCCGAGCCUGGCCAAAGGCGCGGGAUUCAGGGUCCCGUCCCGCAGGGGUUCCGGGGUUCAAAUCCCCGCCCCCGCACCA
	GCGGGGGUUGCCGAGUCAGGAAAAGGCGCCAGAUUCAGGGUCUGGUCCCGUAGGGGUCCGAGGGUUCAAAUCCCUCCCCCCGCA	GCAGGGAUAGCCAAGUCUGGCCAACGGCGCAGCGUUCAGGGCGCUGUCCCAUAGGGGUCCGCAGGUUCAAAUCCUGCUCCCUGCA		GCGGGGGUAGCCGAGCCUGGCCAAAGGCGCGGGAUUCAGGGUCCCGUCCCGUAGGGGUUCCGGGGUUCAAAUCCCCGCCCCCGCACCA
		GCAGGGAUAGCCAAGUCUGGCCAACGGCGCAGCGUUCAGGGCGCUGUCUCAUAGGAGUCCGCAGGUUCAAAUCCUGCUCCCUGCA		GCGGGGGUAGCCGAGCCUGGUCAAAGGCGCGGGAUUCAGGGUCCCGUCCCGUAGGGGUUCCGGGGUUCAAAUCCCCGCCCCCGCACCA
		GCAGGGAUAGCCAAGUCUGGCCAACGGCGCAGCGUUCAGGGCGCUGUCUCGUAGGAGUCCGCAGGUUCAAAUCCUGCUCCCUGCA		GCGGGGGUCGCCAAGCCAGGUCAACGGCGCUAGGUUCAGGGCCUAGUCUCGCAGGAGUUCGUGGGUUCGAAUCCCAUCCCCCGCACCA
		GCAGGGAUAGCCAAGUUUGGCCAAAGGCGCAGCGUUCAGGGCGCUGUCCCGUAGGGGUUCGCAGGUUCAAAUCCUGCUCCCUGCA		GCGGGGGUCGCCCAGCCUGGUCAAAGGCGUGAGGCUCAGAACCUCAUUCCUUAGGGAUUCGUGGGUUCAAAUCCCACCCCCCGCACCA
		GCAGGGAUAGCCAAGUUUGGCCAACGGCGCAGCGUUCAGGGCGCUGUCCCGUAGGGGUCCGCAGGUUCAAAUCCUGCUCCCUGCA		GCGGGGGUCGCCCAGCUUGGUCAAAGGCGUGAGGCUCAGAACCUCAUUCCUUAGGGAUUCGUGGGUUCAAAUCCCACCCCCCGCACCA
		GCAGGGAUAGCCAAGUUUGGUCAACGGCGCAGCGUUCAGGGCGCUGUCCCGUAGGGGUCCGCAGGUUCAAAUCCUGCUCUCUGCA		GCGGGGGUGCCCGAGCAUGGUCAAAGGGGGCGGGUUCAGGUCCCGUUGGCGUAGGCCUGCGUGGGUUCAAAUCCCACCCCCCGCACCA
		GCAGGGGUUGCCAAGUCAGGUCAAAGGCGCAGGAUUCAGGGUCCUGUCGUGUAGGCGUUCGUGGGUUCGAAUCCCAUCCCCUGCA		GCGGGGGUGCCCGAGCAUGGUCAAAGGGGUCGGGCUCAGGACCCGAUGGCGUAGGCCUGCGUGGGUUCAAAUCCCACCCCCCGCACCA
		GCAGGGGUUGCCAAGUCAGGUCAAAGGCGCAGGAUUCAGGGUCCUGUCUCGAAGGGGUUCGCCGGUUCGAAUCCGGCCCCCUGCA		GCGGGGGUGCCCGAGCCAGGUCAAAGGGGACGGGCUCAGAUCCCGUUGGCGAAGGCCUGCGUGGGUUCGAAUCCCACCCCCCGCACCA
		GCAGGGGUUGCCAAGUCUGGUCAAAGGCGCAGGAUUCAGGGUCCUGUCACGUAGGUGUUCGAGGGUUCAAAUCCCUUCCCCUGCA		GCGGGGGUGCCCGAGCCAGGUCAAAGGGGCAGGGUUCAGGUCCCUGUGGCGUAGGCCUGCGUGGGUUCAAAUCCCACCCCCCGCACCA
		GCGAAGGUAGCCAAGCCAGGUCAACGGCGUCAGGUUCAGGGCCUGAUCUCGCAGGAGUUCUUGGGUUCGAAUCCCAUCCUUCGCA		GCGGGGGUGCCCGAGCCAGGUCAAAGGGGGCGGGCUCAGGACCCGCUGGCGUAGGCCUGCGUGGGUUCAAAUCCCACCCCCCGCACCA
		GCGAAGGUAGCCAAGCCAGGUUAAAGGCGCCAGCUUCAGGGGCUGGUCUCGUAGGAGUUCUGGGGUUCGAAUCCCUUCCUUCGCA		GCGGGGGUGCCCGAGCCUGGCCAAAGGGGUCGGGCUCAGGACCCGAUGGCGUAGGCCUGCGUGGGUUCAAAUCCCACCCCCCGCACCA
		GCGAGAGUUGCCAAGCCAGGUCAAAGGCGCCAGGUUCAGGGCCUGGUCUCGUAGGAGUUCGCCGGUUCGAAUCCGGCCUCUCGCA		GCGGGGGUGCCCGAGCUAGGACAAAGGGGGCGGACUCAGGCUCCGCUGGCGUAGGCCUGCCCGGGUUCGAAUCCCGGCCCCCGCACCA
		GCGAGAGUUGCCCAGCCAGGUCAAAGGCGCCAGAUUCAGAGUCUGGUCUUGUAGGAGUUCGUGCGUUCGAAUCGCACCUCUCGCA		GCGGGGGUGCCCGAGCUAGGUCAAAGGGGGCGGACUCAGGCUCCGCUGGCGUUGGCCUGCCCGGGUUCGAAUCCCGGCCCCCGCACCA
		GCGAGAGUUGCCCAGCCAGGUCAAAGGCGCCAGGUUCAGAGCCUGGUCUUGUAGGAGUUCGUGCGUUCGAAUCGCACCUCUCGCA		GCGGGGGUUGCCGAGCCUGGCCAAAGGCGCGGGAUUCAGGGUCCCGUCCCGUAGGGGUUCGCGGGUUCAAAUCCCGUCCCCCGCACCA
		GCGAGAGUUGCCCAGCCAGGUCAAAGGCGCCAGGUUCAGAGCCUGGUUUCGUAGGAAUUCGUGCGUUCGAAUCGCACCUCUCGCA		GCGGGGGUUGCCGAGCCUGGUCAAAGGCGCGGGAUUCAGGGUCCCGUCCCGCAGGGGUUCCGGGGUUCAAAUCCCCGCCCCCGCACCA
		GCGAGAGUUGCCCAGCCAGGUCAAAGGCGCUAGGUUCAGAGCCUAGUCUUGUAGGAGUUCGUGCGUUCGAAUCGCACCUCUCGCA		GCGGGGGUUGCCGAGCCUGGUCAAAGGCGCGGGAUUCAGGGUCCCGUCCCGUAGGGGUUCCGGGGUUCAAAUCCCCGCCCCCGCACCA
		GCGAGAGUUGCCCAGCCAGGUCAAAGGCGCUGGAUUCAGAGUCCAGUCUUGUAGGAGUUCGUGCGUUCGAAUCGCACCUCUCGCA		GCGGGGGUUGCCGAGCCUGGUCAAAGGCGCGGGAUUCAGGGUCCCGUCCCGUAGGGGUUCGCGGGUUCAAAUCCCGCCCCCCGCACCA
		GCGAGAGUUGCCCAGCCAGGUCAAAGGCGCUGGAUUCAGAGUCCAGUUUCGUAGGAAUUCGUGCGUUCGAAUCGCACCUCUCGCA
		GCGAGAGUUGCCCAGCUAGGUCAAAGGCGCUAGGUUCAGAGCCUAGUCUUGUAGGAGUUCGUGCGUUCGAAUCGCACCUCUCGCA
		GCGAGGAUCGCCGAGCCAGGUCAAAGGCGUUAGGUUCAGGGCCUAAUCCCGUAGGGGUUCGCCGGUUCAAAUCCGGCUCCUCGCA
		GCGAGGGUAGCCAAGCCAGGUCAACGGCGCCAGGUUCAGGGCCUGGUCUCGCAGGAGUUCUUGGGUUCGAAUCCCAUCCCUCGCA
		GCGAGGGUAGCCAAGCCAGGUCAACGGCGCUAGAUUCAGGGUCUAGUCUCGCAGGAGUUCUUGGGUUCAAAUCCCAUCCCUCGCA
		GCGAGGGUUGCCAAGCCAGGUCAAAGGCGCUAGGUUCAGGGCCUAGUCUCGUAGGAGUUCGCCGGUUCGAAUCCGGCUCCUCGCA
		GCGAGGGUUGCCCAGCCAGGCCAAAGGCGAUAGGUUCAGGGCCUAUUCUCGUAGGAGUUCGAGGGUUCGAAUCCCUUCCCUCGCA
		GCGAGGGUUGCCCAGCCAGGUCAAAGGCGCUAGAUUCAGGGUCUAGUCUCGUAGGAGUUCGUGCGUUCGAAUCGCACCCCUCGCA
		GCGAGGGUUGCCGAGCCAGGUCAAAGGCGCUAGGUUCAGGGCCUAGUCACGCAGGUGUUCGGGCGUUCGAAUCGCCUCCCUCGCA
		GCGAGGGUUGCCGAGCUUGGCCAAAGGCGCUAGGUUCAGGGCCUAGUCAUGUAGAUGUUCGAGGGUUCGAAUCCCUUCCCUCGCA
		GCGGAGAUUGCCGAGCCAGGACAAAGGCGAUGGAUUCAGGGUCCAUUUCCGCAGGGAUUCGGGGGUUCAAAUCCCCCUCUCCGCA
		GCGGAGAUUGCCGAGCUAGGACAAAGGCGAUGGAUUCAGGGUCCAUUUCCGCAGGGAUUCGUGGGUUCAAAUCCCACUCUCCGCA
		GCGGAGGUUGCCGAGCUAGGUCAAAGGCGCCAGAUUCAGGGUCUGGUCCCGUAGGGGUUCGCCGGUUCAAAUCCGGCCCUCCGCA
		GCGGAGGUUGUCGAGACUGGCCAAAGGCGAUGGAUUCAGGGUCCAUUCCCGAAGGGGUUCGAGGGUUCAAAUCCCUCCCUCCGCA
		GCGGGAGUCGCCCAGCCCGGUCAAAGGCGUAAGGUUCAGGUCCUUAUCUCUCAGGAGUACGUGGGUUCGAAUCCCAUCUCCCGCA
		GCGGGAGUCGCCCAGCCUGGUCAACGGCGUAAGGUUCAGAUCCUUAUCUUCUAGGAGUUCGUGGGUUCAAAUCCCACUUCCCGCA
		GCGGGAGUUGCCGAGCUAGGUCAAAGGCGCUGGAUUCAGGGUCCAGUCUCGAAGGAGUACGUGCGUUCGAAUCGCACCUCCCGCA
		GCGGGGAUGCCCGAGCCAGGACGAAGGGGGUAGGCUCAGGCCCUACUGGCGAAGGCCUUCGCGGGUUCAAAUCCCGCUCCCCGCA
		GCGGGGAUUGCCAAGCCAGGUCAAAGGCGCUGGAUUCAGGGUCCAGUCACGAAGGUGUUCGUGGGUUCGAAUCCCAUUCCCCGCA
		GCGGGGGUCGCCAAGCCCGGUCAACGGCGUGAGGCUCAGAACCUCAUUCCUUAGGGAUUCGUGGGUUCAAAUCCCACCCCCCGCA
		GCGGGGGUGCCCGAGCAAGGUCAAAGGGGUCGGGCUCAGGCCCCGAUGGCAUAGGCCUGCGUGGGUUCAAGUCCCACCCCCCGCA
		GCGGGGGUGCCCGAGCAAGGUCAAAGGGGUCGGGCUCAGGCCCCGAUGGUGUAGGCCUGCGUGGGUUCAAAUCCCACCCCCCGCA
		GCGGGGGUGCCCGAGCAUGGCCAAAGGGGUCGGAUUCAGACUCCGAUGGAGAAGUCCUGCGUGGGUUCAAAUCCCACCCCCCGCA
		GCGGGGGUGCCCGAGCAUGGUCAAAGGGGGUAGGCUCAGGCCCUACUGGAGUAGUCCUGCGCGGGUUCAAAUCCCGCCCCCCGCA
		GCGGGGGUGCCCGAGCCAGGUCAAAGGGGCAGGGUUCAGGUCCCUGUGGCGCAGGCCUGCGUGGGUUCAAAUCCCACCCCCCGCA
		GCGGGGGUGCCCGAGCCAGGUCAAAGGGGCAGGGUUCAGGUCCCUGUGGCGUAGGCCUGCGUGGGUUCAAAUCCCACCCCCCGCA
		GCGGGGGUGCCCGAGCCAGGUCAAAGGGGUCGGGCUCAGGACCCGAUGGCGUAGGCCUGCGUGGGUUCAAAUCCCACCCCCCGCA
		GCGGGGGUGCCCGAGCCUGGCCAAAGGGGACGGGCUCAGAACCCGUUGGCGUAGGCCUGCGUGGGUUCAAACCCCACCCCCCGCA
		GCGGGGGUGCCCGAGCUAGGUCAAAGGGGGUAGGCUCAGGCCCUACUGGAGUAGUCCUGCGCGGGUUCAAAUCCCGCCCCCCGCA
		GCGGGGGUGCCCGAGCUAGGUCAAAGGGGUCGGGCUCAGGACCCGAUGGCGUAGGCCUGCGUGGGUUCGAAUCCCACCCCCCGCA
		GCGGGGGUGCCCGAGCUAGGUCGAAGGGGGUAGGCUCAGGCCCUACUGGCGAAGGCCUUCACGGGUUCAAAUCCCGCCCCCCGCA
		GCGGGGGUGCCCGAGCUAGGUCGAAGGGGGUAGGCUCAGGCCCUACUGGCGAAGGCCUUCGCGGGUUCAAAUCCCGCCCCCCGCA
		GCGGGGGUGCCCGAGCUAGGUCGAAGGGGGUAGGCUCAGGCCCUACUGGCGAAGGCCUUCGCGGGUUCAAAUCCCGUCCCCCGCA
		GCGGGGGUGCCCGAGCUAGGUCGAAGGGGGUAGGCUCAGGCCCUACUGGUGAAGGCCUUCGCGGGUUCAAAUCCCGCCCCCCGCA
		GCGGGGGUGCCCGAGCUUGGUCAAAGGGGUCGGGCUCAGGACCCGAUGGCGUAGGCCUGCGUGGGUUCAAAUCCCACCCCCCGCA
		GCGGGGGUUGCCAAGUCAGGUCAAAGGCGCUGGAUUCAGGGUCCAGUCUCGCAGGAGUUCGUGGGUUCGAAUCCCAUCCCCCGCA
		GCGGGGGUUGCCCAGCCAGGUCAAAGGCGCUAGGUUCAGAGCCUAGUCUUGUAGAAGUUCGAGGGUUCGAAUCCCUCCCCCCGCA
		GCGGGGGUUGCCCAGCCCGGUCAAAGGCGCUAGAUUCAGAGUCUAGUCUCGUAGGAGUUCGUGGGUUCGAAUCCCAUCCCCCGCA
		GCGGGGGUUGCCGAGCCAGGACAAAGGCGCGGGAUUCAGGGUCCCGUCCCGUAGGGGUUCGAGGGUUCAAAUCCCUCCCCCCGCA
		GCGGGGGUUGCCGAGUCAGGUCAAAGGCGCGGGAUUCAGGGUCCCGUCCCGUAGGGGUUCGAGGGUUCAAAUCCCUCCCCCCGCA

### Sheet: Leu (GAG)
Leu(GAG)
82 nt	83 nt	84 nt	85 nt	87 nt	88 nt	90 nt
GGGGGUAUGGGGGUAUCCCCCAUGGGGCGGACUGAGGCUCCGCUGGCGAAGGCCUGCGCGGGUUCAAAUCCCGUCCCCCGCA	GCAGGGAUGGUCGAGCGGUCAAAGGCGCUAGGUUGAGGGCCUAGUGGGGUAGCCCUUCGCGGGUUCGAAUCCCGUUCCCUGCA	GCAGGGGUGGUCGAGCGGUCAAAGGCGCUAGGUUGAGGGCCUAGUGGGGGAGUCCCUUCGCGGGUUCGAAUCCCGUCCCCUGCA	GCAGAGGUUGCCGAGACUGGACAAAGGCGCUAGAUUGAGGGUCUAGUUCCGUAGGGAUCCGCGGGUUCAAAUCCCGUCCUCUGCA	GCAAGGGUAGCCAAGCUUGGCCAACGGCGCAAGGUUGAGGGCCUUGUCCUUAGUGGUCCGAGGGUUCAAAUCCCUUCCCUUGCACCA	GCGAGGGUUGCCCAGCCAGGCCAAAGGCGCUAGGUUGAGGGCCUAGUCUCGUAGGAGUUCGAGGGUUCGAAUCCCUUCCCUCGCACCA	GCGGGGGCGCCCGAGCCUGGUCAAAGGGGCGGGAAUGAGGAUCCCGUGGCCGUAGGGCCGUCCCGGGUUCAAAUCCCGGCCCCCGCACCA
GGGGGUAUGGGGGUAUCCCCCAUGGGGCGGACUGAGGCUCCGCUGGCGUAGGCCCUCGCGGGUUCAAAUCCCGCUCCCCGCA	GCGGGGGUUGCCGAGCGGACAAAGGCGCAGGAUUGAGGGUCCUGUCCCGCAGGGGUUCGAGGGUUCGAAUCCCUCCCCCCGCA	GCAGGGGUGGUCGAGCGGUCAAAGGCGCUAGGUUGAGGGCCUAGUGGGGUAGUCCCUUCGCGGGUUCGAUUCCCGUCCCCUGCA	GCGAGGAUUGCCCAGCCAAGUCAAAGGCGCCAGAUUCAGAGUCUAGUCUCGUAGGAGUUCUUGCGUUCGAAUUGCACUCCUCGCA	GCAAGGGUAGUCAAGCAUGGCCAACGACGCAAGGUUGAGGGCCUUGUCCCUAGCGGUCCGCGUGUUCAAAUCACGUCCCUUGCACCA	GCGAGGGUUGCCCAGCCAGGUCAAAGGCGCUAGGUUGAGGGCCUAGUCUUGUAGGAGUUCGUGCGUUCGAAUCGCACCCCUCGCACCA
	GCGGGGGUUGCCGAGCGGACAAAGGCGCAGGAUUGAGGGUCCUGUCCCGUAGGGGUUCGAGGGUUCGAAUCCCUCCCCCCGCA	GCAGGGGUGGUCGAGCGGUCAAAGGCGCUAGGUUGAGGGCCUAGUGGGUGAGUCCCUUCGCGGGUUCGAAUCCCGUCCCCUGCA	GCGAGGGUAGCCAAGCCAGGUCAAAGGCGCUAGGUUGAGGGCCUAGUCUCGUAGGAGUUCUUGGGUUCGAAUCCCAUCCCUCGCA	GCGGGGGUAGCCAAGCCAGGUCCAAGGCGCCCGCUUGAGGGGCGGGUGGGCGUCAGGCCCGCGUGGGUUCAAAUCCCACCCCCCGCA	GCGAGGGUUGCCCAGCCAGGUCAAAGGCGCUAGGUUGAGGGCCUAGUCUUGUAGGAGUUCGUGGGUUCGAAUCCCAUCCCUCGCACCA
		GCAGGGGUGGUCGAGCGGUCAAAGGCGCUAGGUUGAGGGCCUAGUGGGUUAGUCCCUUCGCGGGUUCGAUUCCCGUCCCCUGCA	GCGAGGGUAGCCAAGCCAGGUCAAAGGCGUUAGGUUGAGGGCCUAAUCUCGUAGGAGUUCUUGGGUUCGAAUCCCAUCCCUCGCA	GCGGGGGUUGCCGAGUCAGGAAAAGGCGCCGGCUUGAGGGGCCGGUCCCGUAGGGGUUCGAGGGUUCAAAUCCCUCCCCCCGCACCA	GCGAGGGUUGCCCAGCCAGGUCAAAGGCGCUAGGUUGAGGGCCUAGUUUCGUAGGAAUUCGUGGGUUCGAAUCCCAUCCCUCGCACCA
		GCAGGGGUGGUCGAGUGGUCAAAGGCGCCAGGUUGAGGGCCUGGUGGGUUAGUCCCUUCGCGGGUUCGAAUCCCGUCCCCUGCA	GCGAGGGUAGCCAAGCCAGGUCAACGGCGCUAGCUUGAGGGGCUAGUCUAGUAGUAGUUCUUGGGUUCGAAUCCCAUCCCUCGCA	GCGGGGGUUUUCCACGCCCGUGUCAAAGGAGCAAGGUUGAGGGCCCUGUCGCGCGGGCGUUCGCGGGUUCGAAUCCCGUCCCCCGCA	GCGGGAGUCGCCCAGCUUGGCCAAAGGCGUAAGACUGAGGCUCUUAUCCCGAAGGGGUUCGUGGGUUCAAAUCCCAUCUCCCGCACCA
		GCGGCCGUGCCCGAGCGGACAAAGGGGCCAGGUUGAGGUCCUGGUGGGGUAGUCCCUGCCGGGGUUCGAAUCCCCGCGGCCGCA	GCGAGGGUAUCCGAGCCAGGUCAAAGGAGCAAGGUUGAGGGCCUUGUCGCGAAGGCGUUCGAGCGUUCAAAUCGCUUCCCUCGCA		GCGGGAGUCGCCCAGCUUGGCCAAAGGCGUAAGACUGAGGCUCUUAUCCCUUAGGGGUUCGUGGGUUCAAAUCCCACCUCCCGCACCA
		GCGGGGGUUGCCGAGUCAGGAAAAGGCGCCGGCUUGAGGGGCCGGUCCCGUAGGGGUACGAGGGUUCAAAUCCCUCCCCCCGCA	GCGAGGGUCGCCGAGCCUGGUCAAAGGCGCUAGAUUGAGGGUCUAGUCUCGUAGGAGUUCGAGGGUUCGAAUCCCUUCCCUCGCA		GCGGGGGUCGCCAAGCCAGGUCAAAGGCGCCAGAUUGAGGGUCUGGUCCCGUAGGGGUUCGCGGGUUCAAAUCCCGUCCCCCGCACCA
		GCGGGGGUUGCCGAGUCAGGAAAAGGCGCGGGAUUGAGGGUCCCGUCCCGUAGGGGUCCGAGGGUUCAAAUCCCUCCCCCCGCA	GCGAGGGUUGCCAAGCCAGGUCAAAGGCGCAAGGUUGAGGGCCUUGUCUCGCAGGAGUUCGAGCGUUCAAAUCGCUCCCCUCGCA		GCGGGGGUCGCCAAGCCUGGCCAAAGGCGCCAGAUUGAGGGUCUGGUCCCGUAGGGGUUCGCGGGUUCAAAUCCCGUCCCCCGCACCA
		GCGGGGGUUGCCGAGUCAGGAAAAGGCGCUAGAUUGAGGGUCUAGUCCCGUAGGGGUCCGAGGGUUCAAAUCCCUCCCCCCGCA	GCGAGGGUUGCCAAGCCAGGUCAAAGGCGCCAGGUUGAGGGCCUGGUCUCGUAGGAGUUCGUGAGUUCGAAUCUCACCCCUCGCA		GCGGGGGUCGCCAAGCCUGGUCAAAGGCGCCAGAUUGAGGGUCUGGUCCCGUAGGGGUUCGCGGGUUCAAAUCCCGUCCCCCGCACCA
		GCGGGGGUUGCCGAGUCAGGAAAAGGCGCUGGCUUGAGGGGCCAGUCCCGUAGGGGUCCGAGGGUUCAAAUCCCUCCCCCCGCA	GCGAGGGUUGCCAAGCCAGGUCAAAGGCGCUAGGUUGAGGGCCUAGUCACGUAGGUGUUCGAGGGUUCGAAUCCCUUCCCUCGCA		GCGGGGGUCGCCAAGCCUGGUCAAAGGCGCUGGAUUGAGGGUCCAGUCCCGCAGGGGUUCCAGGGUUCAAAUCCCUGCCCCCGCACCA
		GCGGGGGUGGUCGAGCGGUCAAAGGCGAUAGGUUGAGGGCCUAUUGAGGUAGUCUCUUCGCGGGUUCGAUUCCCGUCUCCCGCA	GCGAGGGUUGCCAAGCCUGGUUAAAGGCGCUAGAUUGAGGGUCUAGUCUCGUAGGAGUUCGAGGGUUCAAAUCCCUUCCCUCGCA		GCGGGGGUGCCCGAGCCAGGUCAAAGGGGACGGGUUGAGGUCCCGUUGGCGAAGGCCUGCGUGGGUUCAAAUCCCACCCCCCGCACCA
		GCGGGGGUGGUCGAGUGGUCAAAGGCGAUAGGUUGAGGGCCUAUUGGGUUAGUCCCUUCGCGGGUUCAAGUCCCGUCUCCCGCA	GCGAGGGUUGCCAAGCCUGGUUAAAGGCGCUAGGUUGAGGGCCUAGUCUCAUAGGAGUUCGAGGGUUCGAAUCCCUUCCCUCGCA		GCGGGGGUGCCCGAGCCAGGUCAAAGGGGCAGGGUUGAGGUCCCUGUGGCGUAGGCCUGCGUGGGUUCAAAUCCCACCCCCCGCACCA
			GCGAGGGUUGCCCAGCCAGGUCAAAGGCGAUAGGUUGAGGGCCUAUUCUCGUAGGAGUUCGUGAGUUCGAAUCUCACCCCUCGUA		GCGGGGGUGCCCGAGCCAGGUCAAAGGGGGCGGGCUGAGGACCCGCUGGCGUAGGCCUGCGUGGGUUCAAAUCCCACCCCCCGCACCA
			GCGAGGGUUGCCCAGCCAGGUCAAAGGCGCCAGGUUGAGGGCCUGGUUUCGUAGGAAUUCGUGCGUUCGAAUCGCACCCCUCGCA		GCGGGGGUGCCCGAGCCAGGUCAAAGGGGGCGGGUUGAGGUCCCGUUGGCGAAGGCCUGCGUGGGUUCAAAUCCCACCCCCCGCACCA
			GCGAGGGUUGCCCAGCCAGGUCAAAGGCGCUAGGUUGAGGGCCUAGUCUCGUAGGAGUUCGUGCGUUCGAAUCGCACCCCUCGCA		GCGGGGGUGCCCGAGCCUGGCCAAAGGGGUCGGGCUGAGGACCCGAUGGCGUAGGCCUGCGUGGGUUCAAAUCCCACCCCCCGCACCA
			GCGAGGGUUGCCCAGCCAGGUCAAAGGCGCUAGGUUGAGGGCCUAGUCUUGUAGAAGUUCGUGAGUUCGAAUCUCACCCCUCGCA		GCGGGGGUGCCCGAGCCUGGUCAAAGGGGCCGGGUUGAGGACCCGGUGGCGUAGGCCUGCGUGGGUUCAAAUCCCACCCCCCGCACCA
			GCGAGGGUUGCCCAGCCAGGUCAAAGGCGCUAGGUUGAGGGCCUAGUCUUGUAGGAGUUCGUGGGUUCGAAUCCCAUCCCUCGCA		GCGGGGGUGCCCGAGCUAGGACAAAGGGGGCGGACUGAGGCUCCGCUGGCGUUGGCCUGCCCGGGUUCGAAUCCCGGCCCCCGCACCA
			GCGAGGGUUGCCCAGCCAGGUCAAAGGCGCUAGGUUGAGGGCCUAGUUUCGUAGGAAUUCGUGGGUUCGAAUCCCAUCCCUCGCA		GCGGGGGUGCCCGAGCUAGGUCAAAGGGGGCGGACUGAGGCUCCGCUGGCGUUGGCCUGCCCGGGUUCGAAUCCCGGCCCCCGCACCA
			GCGAGGGUUGCCGAGCCAGGUCAAAGGCGCCAGCUUGAGGGGCUGGUCUCGAAGGAGUUCUUGGGUUCAAAUCCCAUCCCUCGCA		GCGGGGGUGCCCGAGCUUGGUCAAAGGGGGCGGGUUGAGGUCCCGUUGGCGUAGGCCUGCGUGGGUUCAAAUCCCACCCCCCGCACCA
			GCGAGGGUUGCCGAGCUAGGUCAAAGGCGCAAGGUUGAGGGCCUUGUCACGCAGGUGUUCGGGCGUUCGAAUCGCCUCCCUCGCA		GCGGGGGUUGCCAAGCCAGGUCAAAGGCGCAAGGUUGAGGGCCUUGUCUCGCAGGAGUUCGUGGGUUCGAAUCCCAUCCCCCGCACCA
			GCGGAGGUUGUCGAGACUGGUCAAAGGCGCCAGAUUGAGGGUCUGGUUCCGUAGGGAUGCGAGGGUUCAAAUCCCUCCCUCCGCA		GCGGGGGUUGCCCAGACAGGUCAAAGGCGUAGGAUUGAGGGUCCUAUUCCGUAGGGAUUCGCGAGUUCAAAUCUCGUCCCCCGCACCA
			GCGGGCGUCGCCCAGCCUGGCCAAAGGCGCUAGCUUGAGGGGCUAGUCUCUCAGGAGUUCGUGGGUUCAAAUCCCAUCGCCCGCA		GCGGGGGUUGCCCAGCCAGGCCAAAGGCGCUAGGUUGAGGGCCUAGUCUCGUAGGAGUUCGUGUGUUCGAAUCACACCUCCCGCACCA
			GCGGGGAUGCCCGAGCUAGGACCAAGGGGGCGGACUGAGGCUCCGCUGGCGUAGGCCCUCGCGGGUUCAAAUCCCGCUCCCCGCA		GCGGGGGUUGCCCAGCCAGGUCAAAGGCGCUAGGUUGAGGGCCUAGUCUCGUAGGAGUUCGUGUGUUCGAAUCACACCUCCCGCACCA
			GCGGGGAUGCCCGAGCUUGGCCAAAGGGGCCGGGUUGAGGACCCGGUGGCGUAGGCCUGCGUGGGUUCAAAUCCCACUCCCCGCA		GCGGGGGUUGCCGAGCCCGGCCAAAGGCGCUAGGUUGAGGGCCUAGUUCCGUAGGGAUACGCGAGUUCGAAUCUCGUCCCCCGCACCA
			GCGGGGGUAGCCCAGACAGGUCAAAGGCGCAGGAUUGAGGGUCCUGUUCCGAAGGGAUUCGCGAGUUCAAAUCUCGUCCCCCGCA		GCGGGGGUUGCCGAGCCUGGUCAAAGGCGCGGGAUUGAGGGUCCCGUCCCGCAGGGGUUCCGGGGUUCAAAUCCCCGCCCCCGCACCA
			GCGGGGGUGCCCGAGCAAGGUCAAAGGGGGCGGACUGAGGCUCCGCUGGCGAAGGCCUGCGUGGGUUCAAGUCCCACCCCCCGCA		GCGGGGGUUGCCGAGCCUGGUCAAAGGCGCGGGAUUGAGGGUCCCGUCCCGUAGGGGUUCCGGGGUUCAAAUCCCCGCCCCCGCACCA
			GCGGGGGUGCCCGAGCAAGGUCAAAGGGGGCGGACUGAGGCUCCGCUGGUGUAGGCCUGCGUGGGUUCAAGUCCCACCCCCCGCA		GCGGGGGUUGCCGAGCCUGGUCAAAGGCGCGGGAUUGAGGGUCCCGUCCCGUAGGGGUUCGUGGGUUCAAAUCCCACCCCCCGCACCA
			GCGGGGGUGCCCGAGCAUGGCCAAAGGGGUCGGACUGAGGCUCCGAUGGAGAAGUCCUGCGUGGGUUCAAAUCCCACCCCCCGCA
			GCGGGGGUGCCCGAGCCAGGUCAAAGGGGCAGGGUUGAGGUCCCUGUGGCGUAGGCCUGCGUGGGUUCAAAUCCCACCCCCCGCA
			GCGGGGGUGCCCGAGCCAGGUCAAAGGGGUCGGGCUGAGGACCCGAUGGCGAAGGCCUGCGUGGGUUCAAAUCCCACCCCCCGCA
			GCGGGGGUGCCCGAGCCUGGCCAAAGGGGACGGGUUGAGGGCCCGUUGGCGUAGGCCUGCGUGGGUUCAAACCCCACCCCCCGCA
			GCGGGGGUGCCCGAGCUAGGCCAAAGGGGGUGGACUGAGGCUCCACUGGAGUAGUCCUGCGCGGGUUCAAAUCCCGCCCCCCGCA
			GCGGGGGUGCCCGAGCUAGGGCAAAGGGGGCGGACUGAGGCUCCGCUGGCGAAGGCCUGCACGGGUUCAAAUCCCGUCCCCCGCA
			GCGGGGGUGCCCGAGCUAGGUCAAAGGGGCCGGGUUGAGGACCCGGUGGCGUAGGCCUGCGUGGGUUCGAAUCCCACCCCCCGCA
			GCGGGGGUGCCCGAGCUUGGCCAAAGGGGCCGGGUUGAGGACCCGGUGGCGUAGGCCUGCGUGGGUUCAAAUCCCACCCCCCGCA
			GCGGGGGUGCCCGAGCUUGGCCAAAGGGGUCGGGUUGAGGACCCGGUGGCGUAGGCCUGCGUGGGUUCAAAUCCCACCCCCCGCA
			GCGGGGGUGCCCGAGUCAGGGCAAAGGGGGCGGACUGAGGCUCCGCUGGCGAAGGCCUGCACGGGUUCAAAUCCCGUCCCCCGCA
			GCGGGGGUGCCCGAGUCAGGGCAAAGGGGGCGGACUGAGGCUCCGCUGGCGAAGGCCUGCGCGGGUUCAAAUCCCGUCCCCCGCA
			GCGGGGGUUGCCAAGACAGGUCAAAGGCGCAGGAUUGAGGGUCCUGUCUCGUAGGAGUUCGCGAGUUCAAAUCUCGUCCCCCGCA
			GCGGGGGUUGCCAAGCAUGGUCAAAGGCGCAGGAUUGAGGGUCCUGUCACGUAGGUGUUCGCGGGUUCGAAUCCCGUCCCCCGCA
			GCGGGGGUUGCCAAGCCUGGCCAAAGGCGCUAGGUUGAGGGCCUAGUCUCAUAGGAGUUCGAGGGUUCGAAUCCCUUCCCCCGCA
			GCGGGGGUUGCCAAGUCUGGCCAAAGGCGCUAGGUUGAGGGCCUAGUCCCGUAGGGGUUCGAGGGUUCAAAUCCCUUCCCCCGCA
			GCGGGGGUUGCCCAGCCAGGCCAAAGGCGCUAGGUUGAGGGCCUAGUCUCGUAGGAGUUCGUGUGUUCGAAUCACACCUCCCGCA
			GCGGGGGUUGCCCAGCCAGGUCAAAGGCGCUAGGUUGAGGGCCUAGUCUCGUAGGAGUUCGUGUGUUCGAAUCACACCUCCCGCA
			GCGGGGGUUGCCCAGCCCGGUCAAAGGCGCUAGGUUGAGGGCCUAGUCUCGUAGGAGUUCGUGGGUUCGAAUCCCAUCCCCCGCA
			GCGGGGGUUGUCGAGCUUGGCCAAAGGCGCUGGCUUGAGGGGCCAGUCCCGUAGGGGUUCCUGGGUUCAAAUCCCAGCCCCCGCA
			GCGGGGGUUUCCAAGCCGGGUCAAAGGAGCAGGGUUGAGGGCCCUGUCGCGCAGGCGUUCGCGGGUUCGAAUCCCGUCCCCCGCA
			GCGGGUGUAGCCCAGCCUGGUCAAAGGCGCUAGCUUGAGGGGCUAGUCUCUUAGGAGUUCGUGGGUUCAAAUCCCAUCGCCCGCA
			GCGUGGGUAGCCAAGCCAGGCCAACGGCGCAGCGUUGAGGGCGCUGUCCCGUAGGGGUCCGCCGGUUCAAAUCCGGUCCCACGCA
			GCGUGGGUAGCCAAGCCAGGCCAACGGCGCAGCGUUGAGGGCGCUGUCCCGUAGGGGUCCGCCGGUUCGAAUCCGGUCCCACGCA
			GCGUGGGUAGCCAAGCCAGGCCAACGGCGCAGCGUUGAGGGCGCUGUCCUGUAGAGGUCCGCCGGUUCAAAUCCGGUCCCACGCA
			GCGUGGGUAGCCAAGCCAGGCCAACGGCGCAGCGUUGAGGGCGCUGUCUCGUAGGAGUCCGCCGGUUCAAAUCCGGUCCCACGCA
			GCGUGGGUAGCCAAGCUAGGCCAACGGCGCAGCGUUGAGGGCGCUGUCCCGUAGGGGUCCGCCGGUUCAAAUCCGGUCCCACGCA
			GCGUGGGUAGCCAAGCUAGGCCAACGGCGCAGCGUUGAGGGCGCUGUCCUGUAGAGGUCCGCCGGUUCAAAUCCGGUCCCACGCA
			GCGUGGGUAGCCGAGCUAGGUCAAAGGCGCAGCGUUGAGGGCGCUGUCCUGUAGAGGUUCGCCGGUUCGAAUCCGGUCCCACGCA

### Sheet: Leu (NAG)
Leu(NAG)
88 nt
GCGGGGGUUGCCGAGCCUGGUCAAAGGCGCGGGAUUNAGGGUCCCGUCCCGUAGGGGUUCCGGGGUUCAAAUCCCCGCCCCCGCACCA

### Sheet: Leu (UAG)
Leu(UAG)
64 nt	83 nt	84 nt	85 nt	86 nt	87 nt	88 nt	89 nt	90 nt	127 nt
GCGGGGGUUGCCAAGUGGUUAAAGGCGCAGGGCUUAGGACCCUGUGGAUAAACCCUAUCCUGCA	GCGAGGGUGUCCGAGAGGCCAAAGGAGACAGGCUUAGGACCUGUUGAUGCAGAUCUACCAGGGUUCGAAUCCCUGCUCUCGCA	GCAGGGGUGCCCGAGCUGGCCAAAGGGGACAGGCUUAGGACCUGUUGGCGCAGGCCUACCAGGGUUCGAAUCCCUGCCCCUGCA	GCAGGGGUUACCGAGCCAGGUCAAAGGUGCGGGAUUUAGGGUCCCGUCCCGUAGGGGUUCGAGGGUUCGAAUCCCUCCCCCUGCA	GCAGGGGUAGCCAAGCUAGGAAAAGGCGCAGGACUUAGGAUCCUGUUCUUAGUGAUUCUGGGGUUCGAAUCCCCACCCCUGCACCA	GCAAGGGUAGCCAAGCCUGGCCAACGGCGCAGGACUUAGGAUCCUGUCCUUAGUGGUCCGAGGGUUCAAAUCCCUUCCCUUGCACCA	GCAGGGGUCGCCAAGCCUGGCCAAAGGCGCCGGGCCUAGGACCCGGUCCCGUAGGGGUUCGGGGGUUCAAAUCCCCUCCCCUGCACCA	AGCUGUGUAGUGCCAAGUCAGGUCUAAGGCAGCGGACUUAGGAUUCGUGGAGUUAGUCUCAUCAUGGGUUCAAAUCCCAUCGCAGCUA	GCGGGGGCGCCCGAGCCUGGUCAAAGGGGCGGGACUUAGGAUCCCGUGGCCGUAGGGCCGUCCCGGGUUCAAAUCCCGGCCCCCGCACCA	GCGUCUGGUCUAUGCUUCAUAGAAGGUACUUAGUUUCUAAGGAUAUUAAUGUAACGAAGCCCUCUACAUAGGGCUUAGGACCCUGUCUCGUAGGAGUUCGUGCGUUCGAAUCGCACCUCCCGCACCA
	GCGAGGGUUGCCGAGAGGUCAAAGGCGAUGGAUUUAGGGUCCAUUCUCGCAGGAGUUCGGGGGUUCAAAUCCCCUCCCUCGCA	GCAGGGGUGCCCGAGCUGGCCAAAGGGGACAGGCUUAGGACCUGUUGGCGUAGGCCUACCAGGGUUCGAAUCCCUGCCCCUGCA	GCAGGGGUUGUCAAGCCUGGCCAAAGACGCAGGACUUAGAAUCCUGUCCAGUAGUGGUUCCAGGGUUCAAAUCCCUGCCCCUGCA	GCGGGGGUUGCCAAGCGGUCAAAGGCGCAGGGCUUAGGACCCUGUCCUGCAGAGGUUCGUGGGUUCGAAUCCCAUCCCCCGCACCA		GCAGGGGUCGCCAAGCCUGGCCAAAGGCGCUGGGCCUAGGACCCAGUCCCGAAGGGGUUCGGGGGUUCAAAUCCCCUCCCCUGCACCA	GCGAGGGUUGCCCAGCCAGGUCAAAGGCGAUGGGCUUAGGACCCAUUUUCGUAGGAAUUCGUGUGUUCGAAUCACACCUCUCGCACCA
	GCGCGGGUAGCCAAGUGGCCAAAGGCGCAGCGCUUAGGACGCUGUGGUGUAGACCUUCGCAGGUUCGAACCCUGUCCCGCGCA	GCGAGGGUUGCCAAGCCAGGUUAACGGCGCAGGGUUUAGGACCCUGUCUCUAGGAGUUCAAGGGUUCGAAUCCCUUCCCUCGCA	GCAGGGGUUGUCGAGCCUGGCCAAAGACGCAGGACUUAGAAUCCUGUCCAGUAGUGGUUCCAGGGUUCAAAUCCCUGCCCCUGCA			GCAGGGGUCGCCAAGCCUGGCCAAAGGCGCUGGGCCUAGGACCCAGUCCCGUAGGGGUUCCAGGGUUCAAAUCCCUGCCCCUGCACCA
	GCGCGGGUAGCCAAGUGGCCAAUGGCGCAGCGCUUAGGACGCUGUGGUGUAGACCUCCGCAGGUUCGAAUCCUGUCCCGCGCA	GCGCGGGUAGCCAAGCACGGAAAAGGCGUAGCGCUUAGGACGCUAUCCCGUAGGGGUCCGCCGGUUCAAAUCCGGUCCCGCGCA	GCAGGGGUUGUCGAGCCUGGCCAAAGACGCAGGACUUAGAAUCCUGUCCGGUAGCGGUUCCAGGGUUCAAAUCCCUGCCCCUGCA			GCCGGGGUGCCCGAGCCUGGCCAAAGGGGUCGGGCUUAGGACCCGAUGGCGUAGGCCUGCGUGGGUUCAAAUCCCACCCCCGGCACCA
	GCGCGGGUAGCCAAGUGGUCAAAGGCGCAGCGCUUAGGACGCUGUCCUAUAGAGGUCCGCAGGUUCGAAUCCUGUCCCGCGCA	GCGCGGGUAGCCAAGCCAGGAAAAGGCGUAGCGCUUAGGACGCUAUCCCGUAGGGGUCCGCCGGUUCAAAUCCGGUCCCGCGCA	GCAGGGGUUGUCGAGCCUGGCCAAAGACGCAGGACUUAGAAUCCUGUCCUAUAGUGGUUCCAGGGUUCAAAUCCCUGCCCCUGCA			GCGGGAGUCGCCCAGCCUGGUCAAAGGCGUAGGGCUUAGGACCCUAUCUCUUAGGAGUUCGUGGGUUCAAAUCCCACCUCCCGCACCA
	GCGGGGGUGCCCGAGAGGCCAAAGGGGACAGGCUUAGGACCUGUUGACGCAGGUCUACCAGGGUUCAAAUCCCUGCUCCCGCA	GCGCGGGUAGCCAAGCCAGGAAACGGCGUAGCGCUUAGGACGCUAUCCCGUAGGGGUCCGCCGGUUCAAAUCCGGUCCCGCGCA	GCAGGGGUUGUCGAGCCUGGCCAAAGAUGCAGGACUUAGAAUCCUGUCCAGUAGUGGUUCCAGGGUUCAAAUCCCUGCCCCUGCA			GCGGGGAUUGCCAAGCCAGGUCAAAGGCGUAGGGCUUAGGACCCUAUCUCGUAGGAGUUCGUGCGUUCGAAUCGCACUCCCCGCACCA
	GCGGGGGUUGCCAAGAGGUCAAAGGCGCAGGGCUUAGGACCCUGUCCCGAAGGGGUUCGCGGGUUCGACUCCCGUCCCCCGCA	GCGGCCGUGCCCGAGCGGUCGAAGGGGUCGGGCUUAGGACCCGAUGGGUUAGUCCCGUCCGGGGUUCGAAUCCCCGCGGCCGCA	GCAGGGGUUGUCGAGCCUGGUCAAAGAUGCAGGACUUAGAAUCCUGUCCAGUAGUGGUUCCAGGGUUCAAAUCCCUGCCCCUGCA			GCGGGGGUAGCCGAGCCUGGCCAAAGGCGCGGGAUUUAGGGUCCCGUCCCGCAGGGGUUCCGGGGUUCAAAUCCCCGCCCCCGCACCA
	GCGGGGGUUGCCAAGUGGUUAAAGGCGCAGGGCUUAGGACCCUGUCACGAAGGUGUUCGCGGGUUCGACUCCCGUCCUCCGCA	GCGGGGGUGCCCGAGCUGGCCAAAGGGGACAGGCUUAGGACCUGUUGGCGUAGGCCUACCAGGGUUCGAAUCCCUGCCCCCGCA	GCGAGGAUCGCCGAGCCAGGUCAAAGGCGAUGGAUUUAGGGUCCAUUCCCGCAGGGGUUCGCCGGUUCGAAUCCGGCUCCUCGCA			GCGGGGGUAGCCGAGCCUGGUCAAAGGCGCGGGAUUUAGGGUCCCGUCCCGCAGGGGUUCCGGGGUUCAAAUCCCCGCCCCCGCACCA
	GCGGGGGUUGCCGAGCGGACAAAGGCGCUGGAUUUAGGGUCCAGUCCCGUAGGGGUUCGAGGGUUCGAAUCCCUCCCCCCGCA	GCGGGGGUGCCCGAGCUGGCCAAAGGGGACAGGCUUAGGACCUGUUGGCGUAGGCCUCCCAGGGUUCGAAUCCCUGCUCCCGCA	GCGAGGAUCGCCGAGCUUGGUCAAAGGCGCUGGAUUUAGGGUCCAGUCCCGCAGGGGUUCGCCGGUUCGAAUCCGGCUCCUCGCA			GCGGGGGUCGCCAAGCCCGGUCAACGGCGCAGGGCUUAGAACCCUGUUCCUUAGGGAUUCGUGGGUUCAAAUCCCACCCCCCGCACCA
	GCGGGGGUUGCCGAGCGGCCAAAGGCGCUGGAUUUAGGGUCCAGUCCCGUAGGGGUUCGAGGGUUCGAAUCCCUCCCCCCGCA	GCGGGGGUGCCCGAGUGGUCAAAGGGGACAGGCUUAGGACCUGUUGGCGUUAGGCCUUCCAGGGUUCGAAUCCCUGCCCCCGCA	GCGAGGAUUGCCGAGCCAGGUCAAAGGCGACGGAUUUAGGGUCCGUUCCCGAAGGGGUCCGGGUGUUCAAAUCGCCCUCCUCGCA			GCGGGGGUGCCCGAGCAUGGUCAAAGGGGGCGGGUUUAGGUCCCGUUGGCGUAGGCCUGCGUGGGUUCAAAUCCCACCCCCCGCACCA
	GCGGGGGUUGCCGAGCGGUCAAAGGCGCUGGAUUUAGGGUCCAGUGGCGCAGGCCUUCGUGGGUUCGAAUCCCACCCCCCGCA	GCGGGGGUUGCCGAGUCAGGAAAAGGCGCCGGAUUUAGGGUCCGGUCCCGUAGGGGUUCGUGGGUUCAAAUCCCACCCCCCGCA	GCGAGGGUAGUCAAGCCAGGUCAACGGCGCUGGAUUUAGGGUCCAGUCUCGAAGGAGUUCAAGGGUUCGAAUCCCUUCCCUCGCA			GCGGGGGUGCCCGAGCAUGGUCAAAGGGGUCGGGCUUAGGACCCGAUGGCGUAGGCCUGCGUGGGUUCGAAUCCCACCCCCCGCACCA
		GCGGGGGUUGCCGAGUCAGGAAAAGGCGCGGGAUUUAGGGUCCCGUCCCGUAGGGGUUCGAGGGUUCAAAUCCCUCCCCCCGCA	GCGAGGGUUGCCCAGCCAGGCCAAAGGCGAUGGGCUUAGGACCCAUUCUCGUAGGAGUUCGUGCGUUCGAAUCGCACCCCUCGCA			GCGGGGGUGCCCGAGCCAGGUCAAAGGGGACGGGUUUAGGUCCCGUUGGCGAAGGCCUGCGUGGGUUCAAAUCCCACCCCCCGCACCA
			GCGAGGGUUGCCCAGCCAGGUCAAAGGCGAUGGGCUUAGGACCCAUUUUCGCAGGAAUUCGUGCGUUCGAAUCGCACCCCUCGCA			GCGGGGGUGCCCGAGCCAGGUCAAAGGGGCAGGGUUUAGGUCCCUGUGGCGUAGGCCUGCGUGGGUUCAAAUCCCACCCCCCGCACCA
			GCGAGGGUUGCCCAGCCAGGUCAAAGGCGAUGGGCUUAGGACCCAUUUUCGUAGGAAUUCGUGCGUUCGAAUCCCAUCCCUCGCA			GCGGGGGUGCCCGAGCCAGGUCAAAGGGGGCGGGCUUAGGACCCGCUGGCGUAGGCCUGCGUGGGUUCAAAUCCCACCCCCCGCACCA
			GCGAGGGUUGCCCAGCCAGGUCAAAGGCGAUGGGCUUAGGACCCAUUUUCGUAGGAAUUCGUGCGUUCGAAUCGCACCCCUCGCA			GCGGGGGUGCCCGAGCCAGGUCAAAGGGGUCGGGCUUAGGACCCGAUGGCGUAGGCCUGCGUGGGUUCAAAUCCCACCCCCCGCACCA
			GCGAGGGUUGCCCAGCCAGGUCAAAGGCGAUGGGUUUAGGACCCAUUUUCGUAGGAAUUCGUGCGUUCGAAUCGCACCCCUCGCA			GCGGGGGUGCCCGAGCCUGGCCAAAGGGGUCGGGCUUAGGACCCGAUGGCGUAGGCCUGCGUGGGUUCAAAUCCCACCCCCCGCACCA
			GCGAGGGUUGCCCAGCUAGGUCAAAGGCGAUGGGCUUAGGACCCAUUUUCGUAGGAAUUCGUGCGUUCGAAUCGCACCCCUCGCA			GCGGGGGUGCCCGAGCCUGGUCAAAGGGGACGGGUUUAGGUCCCGUUGGCGAAGGCCUGCGUGGGUUCAAAUCCCACCCCCCGCACCA
			GCGAGGGUUGCCGAGCCAGGUCAAAGGCGACGGAUUUAGGGUCCGUUCUCGAAGGAGUUCAAGGGUUCGAAUCCCUUCCCUCGCA			GCGGGGGUGCCCGAGCCUGGUCAAAGGGGUCGGGCUUAGGACCCGAUGGCGUAGGCCUGCGUGGGUUCAAAUCCCACCCCCCGCACCA
			GCGAGGGUUGCCGAGCUUGGUCAAAGGCGCUGGAUUUAGGGUCCAGUCUGUUAGCAGUUCGAGGGUUCGAAUCCCUUCCCUCGCA			GCGGGGGUGCCCGAGCUAGGACAAAGGGGGCGGACUUAGGCUCCGCUGGCGAAGGCCUGCCCGGGUUCGAAUCCCGGCCCCCGCACCA
			GCGCGGGUAGCCAAGCCAGGCCAACGGCGCAGCGCUUAGGACGCUGUCCCGUAGGGGUCCGCCGGUUCGAAUCCGGUCCCGCGCA			GCGGGGGUGCCCGAGCUAGGACAAAGGGGGCGGACUUAGGCUCCGCUGGCGUAGGCCUGCCCGGGUUCGAAUCCCGGCCCCCGCACCA
			GCGCGGGUAGCCAAGCCUGGCCAACGGCGCAGCGCUUAGGACGCUGUCUCGUAGGAGUCCGCCGGUUCGAAUCCGGUCCCGCGCA			GCGGGGGUUGCCCAGCCAGGUCAAAGGCGCAGGGCUUAGGACCCUGUUUCGUAGGAAUUCGUGGGUUCGAAUCCCACCCCCCGCACCA
			GCGCGGGUAGCCAAGCUAGGCCAACGGCGCAGCGCUUAGGACGCUGUCCCGUAGGGGUCCGCCGGUUCGAAUCCGGUCCCGCGCA			GCGGGGGUUGCCGAGCCUGGCCAAAGGCGCGGGAUUUAGGGUCCCGUCCCGUAGGGGUUCCGGGGUUCAAAUCCCCGCCCCCGCACCA
			GCGCGGGUUGCCGAGCCAGGCCAAAGGCGCAGCGCUUAGGACGCUGUCCCGUAGGGGUCCGCCGGUUCAAAUCCGGUCCCGCGCA			GCGGGGGUUGCCGAGCCUGGCCAAAGGCGCGGGAUUUAGGGUCCCGUCCCGUAGGGGUUCGCGGGUUCAAAUCCCGUCCCCCGCACCA
			GCGCGGGUUGCCGAGCCAGGCCAAAGGCGCAGCGCUUAGGACGCUGUCCCGUAGGGGUCCGCCGGUUCGAAUCCGGUCCCGCGCA			GCGGGGGUUGCCGAGCCUGGUCAAAGGCGCAGGGCUUAGGACCCUGUCUUCUAGGAGUCCGCGGGUUCGAAUCCCGCCUCCCGCACCA
			GCGCGGGUUGCCGAGCCAGGCCAAAGGCGUAGCGCUUAGGACGCUAUCCCGUAGGGGUCCGCCGGUUCGAAUCCGGUCCCGCGCA			GCGGGGGUUGCCGAGCCUGGUCAAAGGCGCGGGAUUUAGGGUCCCGUCCCGCAGGGGUUCCCGGGUUCAAAUCCCGGCCCCCGCACCA
			GCGCGGGUUGCCGAGCCAGGCCAAAGGCGUAGCGCUUAGGACGCUAUGGUGUAGACCUCCGCAGGUUCGAAUCCUGUCCCGCGCA			GCGGGGGUUGCCGAGCCUGGUCAAAGGCGCGGGAUUUAGGGUCCCGUCCCGCAGGGGUUCCGGGGUUCAAAUCCCCGCCCCCGCACCA
			GCGGAGAUUGCCGAGCCAGGCCAAAGGCGAUGGAUUUAGGGUCCAUUUCCGCAGGGAUUCGGGGGUUCGAAUCCCCCUCUCCGCA			GCGGGGGUUGCCGAGCCUGGUCAAAGGCGCGGGAUUUAGGGUCCCGUCCCGUAGGGGUUCCGGGGUUCAAAUCCCCGCCCCCGCACCA
			GCGGAGAUUGCCGAGCUAGGAAAAGGCGAUGGAUUUAGGGUCCAUUUCCGUAGGGAUUCGUGGGUUCAAAUCCCACUCUCCGCA			GCGGGGGUUGCCGAGCCUGGUCAAAGGCGCGGGAUUUAGGGUCCCGUCCCGUAGGGGUUCGCGGGUUCAAAUCCCGUCCCCCGCACCA
			GCGGAGGUUGUCGAGACUGGCCAAAGGCGAUGGAUUUAGGGUCCAUUCCCGAAGGGGUUCGAGGGUUCAAAUCCCUCCCUCCGCA
			GCGGAGGUUGUCGAGACUGGCCAAAGGCGAUGGAUUUAGGGUCCAUUCCCGCAGGGUUUCGAGGGUUCAAAUCCCUCCCUCCGCA
			GCGGGAGUUGCCGAGCCAGGUCAAAGGCGCUGGAUUUAGGGUCCAGUCUCGAAGGAGUACGUGCGUUCGAAUCGCACCUCCCGCA
			GCGGGGAUGCCCGAGCUAGGACGAAGGGGGUAGGCUUAGGCCCUACUGGCGAAGGCCUUCGCGGGUUCAAAUCCCGCUCCCCGCA
			GCGGGGAUUGCCAAGCCAGGUCAAAGGCGCAGGGCUUAGGACCCUGUCUCGUAGGAGUUCGUGCGUUCAAAUCGCACUCCCCGCA
			GCGGGGGUAGCCCAGCCAGGUCAAAGGCGUAGGACUUAGGAUCCUAUCUCGAAGGAGUUCGUGCGUUCGAAUCGCACCCCCCGCA
			GCGGGGGUGCCCGAGCAAGGUCAAAGGGGUCGGGCUUAGGCCCCGAUGGCAUAGGCCUGCGUGGGUUCAAGUCCCACCCCCCGCA
			GCGGGGGUGCCCGAGCAAGGUCAAAGGGGUCGGGCUUAGGCCCCGAUGGUGUAGGCCUGCGUGGGUUCAAAUCCCACCCCCCGCA
			GCGGGGGUGCCCGAGCAUGGUCAAAGGGGUCGGACUUAGGCUCCGAUGGAGAAGUCCUGCGUGGGUUCAAAUCCCACCCCCCGCA
			GCGGGGGUGCCCGAGCCAGGUCAAAGGGGCAGGGUUUAGGUCCCUGUGGCGUAGGCCUGCGUGGGUUCAAAUCCCACCCCCCGCA
			GCGGGGGUGCCCGAGCCUGGCCAAAGGGGACGGGCCUAGAACCCGUUGGCGUAGGCCUGCGUGGGUUCAAACCCCACCCCCCGCA
			GCGGGGGUGCCCGAGCUAGGCCAAAGGGGGUAGGCUUAGGCCCUACUGGAGUAGUCCUGCGCGGGUUCAAAUCCCGCCCCCCGCA
			GCGGGGGUGCCCGAGCUAGGUCAAAGGGGGCAGGCUUAGGCCCUGCUGGCGAAGGCCUGCACGGGUUCAAAUCCCGUCCCCCGCA
			GCGGGGGUGCCCGAGCUAGGUCAAAGGGGGCAGGCUUAGGCCCUGCUGGCGAAGGCCUGCACGGGUUCGAAUCCCGUCCCCCGCA
			GCGGGGGUGCCCGAGCUAGGUCAAAGGGGUCGGGCUUAGGACCCGAUGGCGUAGGCCUGCGUGGGUUCGAAUCCCACCCCCCGCA
			GCGGGGGUGCCCGAGCUUGGCCAAAGGGGUCGGGCUUAGGACCCGAUGGCGUAGGCCUGCGUGGGUUCAAAUCCCACCCCCCGCA
			GCGGGGGUGCCCGAGCUUGGUCAAAGGGGUCGGGCUUAGGACCCGAUGGCGUAGGCCUGCGUGGGUUCAAAUCCCACCCCCCGCA
			GCGGGGGUGCCCGAGUCAGGUCAAAGGGGACAGGCUUAGGACCUGUUGGCAUAGGCCUACCAGGGUUCGAACCCCUGCCCCCGCA
			GCGGGGGUGGCCGAGAGGUCCAAGGCGCCAGCCUUAGGAGCUGGUGAGCAUCAGGCUCGCGUGGGUUCAAAUCCCACCCCCCGCA
			GCGGGGGUUGCCAAGCCCGGUCAACGGCGCAGGGCUUAGAACCCUGUUCCUUAGGGAUUCGUGGGUUCAAAUCCCACCCCCCGCA
			GCGGGGGUUGCCCAGCCAGGCCAAAGGCGCAGGGCUUAGGACCCUGUCUUGUAGAAGUUCGUGGGUUCGAAUCCCACUCCCCGCA
			GCGGGGGUUGCCCAGCCAGGUCAAAGGCGAUGGGCUUAGGACCCAUUUUCGUAGGAAUUCGUGCGUUCGAAUCGCACCCCCCGCA
			GCGGGGGUUGCCCAGCCAGGUCAAAGGCGCAGGGCUUAGGACCCUGUCUCGUAGGAGUUCGUGCGUUCGAAUCGCACCCCCCGCA
			GCGGGGGUUGCCGAGCCAGGUCAAAGGCGCUGGAUUUAGGGUCCAGUCUCGAAGGAGUUCAAGGGUUCGAAUCCCUUCCCCCGCA
			GCGGGGGUUGCCGAGCCUGGUCAAAGGCGCGGGAUUUAGGGUCCCGUCCCGUAGGGGUUCCGGGGUUCAAAUCCCCGCCCCCGCA
			GCGGGGGUUGCCGAGUCAGGUCAAAGGCGCGGGAUUUAGGGUCCCGUCCCGUAGGGGUUCGAGGGUUCAAAUCCCUCCCCCCGCA

### Sheet: Leu (CAA)
Leu(CAA)
55 nt	68 nt	70 nt	71 nt	76 nt	81 nt	82 nt	83 nt	84 nt	85 nt	86 nt	87 nt	88 nt	96 nt	97 nt	101 nt	128 nt	218 nt
GGAAACACCAGGGCUUGCCGAGCCCUUGCCCCGGGUUCAAAUCCCGGCCGGCGCA	GGCGUGAAUUGGUAACAAAAAGAGUCCUUACAAGGCGGAGGUCCUGGGUUCAAAUCCCAGCGGGCCCA	GGUACUAGGCAAGAGCUCGCCGAGGCUCUUAACCCGUAGGUCCCGGGUUCAAAUCCCGGCGGGCCCGCCA	GGGUCUUAGGGGGUGUCCCCCUAAUCAGGCCUUUCGAGCCUGUGACCCGGGUUCAAAUCCCGGCCGCGGCA	GGGUCGUUUUUUGGAUUUAAUAGUUUAGACGGCUGUGGAUCCCCUAGCCCGGGUUCAAAUCCCGGCCCCGGCCCCA	GGCGUUGGUCACCGCAGCCGCGGCCACACCUACGGGCUUUUAACCCGUAGGACCCGGGUUCAAGUCCCGGCGGGCCCACCA	AGAGACAUAGCGAAGCGGUCAAACGCGGCAGACUCAAGAUCUGUUGAUUAGUUCUUCAGGGGUUCGAAUCCCCUUGUCUCUA	GCAGGAAUACCCGAGCGGUCAAAGGGGGUGGACUCAAGAUCCUCUGGCGUAGGCCUACAAGGGUUCGAAUCCCUUUUCCUGCA	GCGAGGGUAGCCAAGCCAGGAAACGGCGGCGGACUCAAGAUCCGCUCCCGUAGGGGUCCAAGGGUUCAAAUCCCUUCCCUCGCA	GCAGAGAUAUCGAAGCCCGGUCAACCGAGAGGGACUCAAGAUCCCUUCUCUCAGGAGUUCGUGGGUUCAAAUCCCACUCUCUGCA	GCCGACGUAGCCGAGCUGGCCAAAGGCGGCAGACUCAAGAUCUGUUCCCUAGCGGUUCACCGGUUCGAAUCCGGUCGUCGGCACCA	ACGGGAGUAACCAAGUGGUUAACGGUGUGCGACUCAAAAUCUUAUUGCGCAGGCGUUAAGGGAUUAGAAUUCCUUCUCCCGCACCA	GCAGGGGUAUCGAAGCCCGGUCAACCGAGAAGGACUCAAGAUCCUUUCCCCCAGGGGUUCGUGGGUUCAAAUCCCACCUCCUGCACCA	GGCGUAAAUUGGCAACCAACGCUAUUUUACGUCGUUCUUCUCUCUCUUUUCCGCCUCCGGAGCCGGUGGUCCCGGGUUCAAAUCCCGGCGGGUCCG	GGCGUAAAUUGGUAACUAAUACGGUCUUACGCCGUUCUAGAACAUCUUCCAGUGCCUGCGGAGCCAGUGGUCCCGGGUUCAAAUCCCGGCGGGUCCG	GUAAAGAGGAAACCUUAAUGUAUUUCUAAAAUCUUUCUUAGAAAACAGAAUACGGCGGGCCUUUCGAGCCCGUGACCCGGGUUCAAAUCCCGGCCGCGGCA	GGUGUAGGUUAUGAGAGUGGUUGAGAGGCUUGGAGCUCCACACAGCUAUACGCCUGCUAAACACGCCUACACCGGGCCCCGCCCUUACACGGCGGAGGUCCGGGGUUCAAAUCCCCGCGGGCCCACCA	GGAGCGGUAGCGGUAACCCCAGCUUUCAAUUCUCCUCGAGUCUUAUUGCAACUUCCUCCUUCUGCAGGCCGAUACCGCACCCCUUAUCCUUUCAAUUCUCCUCGAGUCUUAUUGCAACACGCUCGAACAGCACAUAAAAGCGAUAGCUGACGCCUUUCAAUUCUCCUCGAGUCUUAUUGCAACGUUGGUCGGGGGUUCAAAUCCCCUCCCCGGCUCCA
			GGGUCUUAGGGGGUGUCCCCCUAAUCAGGCCUUUCGAGCUUGUGACCCGGGUUCAAAUCCCGGCCGCGGCA		GUGGUUCUCGGGAAUCUGUGAUAUUCAUUAGCAAGCCUUCCAAGCCGGAGAUCCCGGGUUCAAAUCCCGGCCGCCGCACCA	GCGAGGGUAGCCAAGUGGUCAACGGCGCUCGACUCAAGAUCGAGUCCUUAGUGGUUCGCGGGUUCGACUCCCUCCCCUCGCA	GCAGGGGUACCCAAGCGGUCAACGGGGGUGGACUCAAGAUCCUCUGGCGUAGGCCUUCAAGGGUUCGAAUCCCUUCCCCUGCA	GCGAGGGUAGCCAAGCCCGGAAACGGCGGCGGACUCAAGAUCCGCUCCUGUAGAGGUCCGUGGGUUCAAAUCCCUCCCCUCGCA	GCAGAGAUAUCGAAGCCCGGUCAACCGAGAGGGACUCAAGAUCCCUUCUUUUAGGAGUUCGUGGGUUCAAAUCCCACUCUCUGCA	GCGAGAGUAGCCAAGCGGCCAACGGCGAUGGACUCAAGAUCCAUUCUCGUAGGAGUUCGUGGGUUCGAAUCCCCCCUCUCGCACCA	GCGGGGGUGCCCGAGCCAGGUCAAGGGGGCGGGCUCAAGACCCGCUGGCGUAGGCCGGCGUGGGUUCAAAUCCCACCCCCCGCACCA	GCGGGGGUGCCCGAGCCAGGCCAAAGGGGCAGGGCUCAAGACCCUGUGGCGUAGGCCUGCGUGGGUUCAAAUCCCACCCCCCGCACCA			GUAAAGAGGAAACCUUAAUGUAUUUCUAAAAUCUUUCUUAGAAAACAGACUACGGCGGGCCUUUCGAGCCCGUGACCCGGGUUCAAAUCCCGGCCGCGGCA
						GCGAGGGUAUCCAAGUGGCCAACGGAGGCUGACUCAAGAUCUGCUCUCAAGGAGUUCGCGGGUUCGAAUCCCUCCCCUCGCA	GCGAGAAUAUCUAAGUGGCCAACAGAGGCAGACUCAAGAUCUGUUCCCGAAGGGGUUCGCAGGUUCAACUCCUGCUUCUCGCA	GCGAGGGUAGCCAAGCCUGGAAACGGCGGCGGACUCAAGAUCCGCUCCCGUAGGGGUCCAAGGGUUCAAAUCCCUUCCCUCGCA	GCAGAGGUUGCCGAGUCAGGUCAAAGGCGGCAGACUCAAGAUCUGCCUCCGUAGGGAUUCGCCGGUUCGAAUCCGGCCCUCUGCA	GCGGGAGUAACCAAGCGGCCAAAGGUGGUAGACUCAAGAUCUUCUCGCGAAGGCGUUCGGGGGUUCGAAUCCCUUCUCCCGCACCA	GCGGGGGUGGCCGAGCCAGGUUCAAGGCGACGGACUCAAGAUCCGUUGGGCGUCAGGCCCUCGUGGGUUCGAAUCCCACCCCCCGCA	GCGGGGGUGCCCGAGCCAGGGCGAAGGGGGCGGGCUCAAGACCCGUUGGCGUAGGCCGGCGUGGGUUCAAAUCCCACCCCCCGCACCA
							GCGAGAAUAUCUAAGUGGCCAACAGAGGCGGACUCAAGAUCCGUUCCCGAAGGGGUUCGCAGGUUCGACUCCUGCUUCUCGCA	GCGAGGGUAGCCAAGCCUGGAAACGGCGGCGGACUCAAGAUCCGCUCCCGUAGGGGUCCAUGCGUUCAAAUCGCAUCCCUCGCA	GCAGAGGUUGCCGAGUCAGGUCAAAGGCGGCAGACUCAAGAUCUGCUUCCGUAGGGAUUCGCCGGUUCGAAUCCGGCCCUCUGCA	GCGGGAGUAACCAAGUGGCCAACGGUGGCAGACUCAAGAUCUGCUCGUGUAGACGUUCGGGGGUUCGAAUCCCUUCUCCCGCACCA		GCGGGGGUGCCCGAGCCAGGUCAAAGGGGCAGGGCUCAAGACCCUGUGGCGUAGGCCUACGUGGGUUCAAAUCCCACCCCCCGCACCA
							GCGAGGAUAGCCAAGCGGUCAACGGCGGUCGACUCAAGAUCGACUCUCGAAGGAGUUCGCGGGUUCGAAUCCCUCUCCUCGCA	GCGAGGGUAGCCAAGCCUGGAAACGGCGGCGGACUCAAGAUCCGCUCCUGUAGAGGUCCGUGGGUUCAAAUCCCUCCCCUCGCA	GCGAGGGUAGCCAAGCCAGGUCAGGCGACAGACUCAAGAUCUGUUCCGUAGAGGUUCAGGGGUUCAAAUCCCUUCCCUCGCACCA	GCGGGGGUGCCCGAGCCUGGCCUAAAGGGGACGGGCUCAAGACCCGUUGGCGUAGGCCUGCGUGGGUUCAAAUCCCACCCCCCGCA		GCGGGGGUGCCCGAGCCAGGUCGAAGGGGGCGGGCUCAAGACCCGCUGGCGUAGGCCGGCGUGGGUUCAAAUCCCACCCCCCGCACCA
							GCGAGGGUAGCCAAGCGGCCAACGGCGACGGACUCAAGAUCCGUUCGUGUAGACGUUCGUGGGUUCAAUUCCCUCCCCUCGCA	GCGAGGGUAGCUAAGUCAGGAAAAAGCGGCGGACUCAAGAUCCGCUCCCGUAGGGGUCCGUGGGUUCAAAUCCCUCCCCUCGCA	GCGAGGGUAGCCAAGCUCGGCCAACGGCGACGGACUCAAGAUCCGUUCUCGUAGGAGUUCGAGGGUUCGAAUCCCUUCCCUCGCA			GCGGGGGUGCCCGAGCCAGGUUAAAGGGGGCGGACUCAAGAUCCGCUGGCGUAGGCCUGCGUGGGUUCAAAUCCCACCCCCCGCACCA
							GCGAGGGUAGCCAAGCGGCCAACGGCGGCGGACUCAAGAUCCGCUCGUGUAGACGUUCAAGGGUUCGAUUCCCUUCCCUCGCA	GCGAGGGUGGCCGAGUCUGGAAAAGGCGGCGGACUCAAGAUCCGCUCUCGUAGGAGUCCGUGGGUUCAAAUCCCUCCCCUCGCA	GCGGAGGUUACCGAGUCAGGCUAAAGGUGAUAGACUCAAAAUCUAUUCCCAAAGGGGUUCGCCGGUUCAAAUCCGACCCUCCGCA			GCGGGGGUGCCCGAGCCAGGUUAAAGGGGGCGGACUCAAGAUCCGCUGGCGUUGGCCUGCCCGGGUUCGAAUCCCGGCCCCCGCACCA
							GCGAGGGUAGCCAAGCGGCCAACGGCGGCGGACUCAAGAUCCGCUCGUGUAGACGUUCGUGGGUUCGAUCCCCUCCCCUCGCA	GCGGCCGUGCCCGAGCGGUCGAAGGGGUCGGGCUCAAGACCCGAUGGGUUAGUCCCGUCCGGGGUUCGAAUCCCCGCGGCCGCA	GCGGAGGUUACCGAGUCAGGUUAAAGGUGACAGACUCAAGAUCUGUUCCCGAAGGGGUUCGCCGGUUCAAAUCCGACCCUCCGCA			GCGGGGGUGCCCGAGCCUGGUCAAAGGGGGCGGACUCAAGAUCCGCUGGCGAAGGCCUGCGUGGGUUCGAAUCCCACCCCCCGCACCA
							GCGAGGGUAGCCAAGCGGCCAACGGCGGCGGACUCAAGAUCCGCUCGUGUAGACGUUCGUGGGUUCGAUUCCCUCCCCUCGCA	GCGGGGAUGCCCGAGCUGGUCCAAGGGGGCGGACUCAAGAUCCGCUGGCGAAGGCCAUCCGGGGUUCAAAUCCCCGUCCCCGCA	GCGGGGAUAACCAAGCCAGGCCAACGGUGAUAGACUCAAGAUCUAUUCUCGCAGGAGUUCAAGGGUUCGAAUCCCUUUCCCCGCA			GCGGGGGUGCCCGAGCCUGGUCAAAGGGGGCGGACUCAAGAUCCGUUGGCGUAGGCCUGCGUGGGUUCAAAUCCCACCCCCCGCACCA
							GCGAGGGUAGCCAAGCGGUCAACGGCGGCGGACUCAAGAUCCGCUCCCGUAGGGGUUCGUGGGUUCGAUUCCCUCCCCUCGCA	GCGGGGAUGCCCGAGCUGGUCCAAGGGGGCGGACUCAAGAUCCGCUGGCGCAGGCCAUCCGGGGUUCAAAUCCCCGUCCCCGCA	GCGGGGGUAACCAAGCCAGGCCAACGGUGAUAGACUCAAGAUCUAUUCUCGCAGGAGUUCAAGGGUUCAAAUCCCUUCCCCCGCA			GCGGGGGUUGCCGAGCCAGGCCAAAGGCGGGGGACUCAAGAUCCCCUCCCGUAGGGGUUCGAGGGUUCAAAUCCCUCCCCCCGCACCA
							GCGAGGGUAGCCAAGCGGUCAACGGCGGCGGACUCAAGAUCCGCUCGUGUAGACGUUCGUGGGUUCGAUUCCCUCCCCUCGCA	GCGGGGGUGCCCGAGCUGGUCAAAGGGGGCGGACUCAAGAUCCGCUGGCGAAGGCCUACGCGGGUUCAAAUCCCGUCCCCCGCA	GCGGGGGUAACCAAGCCAGGUCAACGGUGAUAGACUCAAGAUCUAUUCUCGCAGGAGUUCAAGGGUUCGAAUCCCUUCCCCCGCA			GCGGGGGUUGCCGAGCCUGGUCAAAGGCGGGGGACUCAAGAUCCCCUCCCGUAGGGGUUCCGGGGUUCAAAUCCCCGCCCCCGCACCA
							GCGAGGGUAGCCAAGCGGUCAACGGCGGCGGACUCAAGAUCCGCUCUCGUAGGAGUUCGUGGGUUCGAUCCCCUCCCCUCGCA	GCGGGGGUGCCCGAGCUGGUCAAAGGGGGCGGACUCAAGAUCCGCUGGCGAAGGCCUUCGCGGGUUCAAAUCCCGUCCCCCGCA	GCGGGGGUGCCCGAGCCAGGCCAAAGGGGCAGGGCUCAAGACCCUGUGGCGUAGGCCUACGUGGGUUCAAAUCCCACCCCCCGCA			GCGGGGGUUGCCGAGCCUGGUCAAAGGCGGGGGACUCAAGAUCCCCUCCCGUAGGGGUUCCGGGGUUCGAAUCCCCGCCCCCGCACCA
							GCGAGGGUUGCCGAGUGGUUAAAGGCGAUGGGCUCAAGAUCCAUUCCCGCAGGGGUUCAAGGGUUCGACUCCCUUCCCUCGCA	GCGGGGGUGCCCGAGCUGGUCAAAGGGGGCGGACUCAAGAUCCGCUGGCGUAGGCCUGCGUGGGUUCGAAGCCCACCCCCCGCA	GCGGGGGUGCCCGAGCCAGGCCAAAGGGGCAGGGCUCAAGACCCUGUGGCGUAGGCCUGCGUGGGUUCAAAUCCCACCCCCCGCA			GCGGGGGUUGCCGAGCCUGGUCAAAGGCGGUGGACUCAAGAUCCACUCCCGCAGGGGUUCCGGGGUUCAAAUCCCCGCCCCCGCACCA
							GCGAGUGUGACUGAGAGGCCAAAAGUGACCGACUCAAGAUCGGUUCUCGCAGGAGUUCGCAGGUUCGAAUCCUGCCACUCGCA	GGGUGCCCGAGCCAGGGCGAAGGGGGCGGGCUCAAGACCCGUUGGCGUAGGCCGGCGUGGGUUCAAAUCCCACCCCCCGCACCA	GCGGGGGUGCCCGAGCCAGGCCAAAGGGGGCGGACUCAAGAUCCGCUGGUGUAGGCCUGCGUGGGUUCAAAUCCCACCCCCCGCA			GCGGGGGUUGCCGAGCCUGGUCAAAGGCGGUGGACUCAAGAUCCACUCCCGCAGGGGUUCGAGGGUUCAAAUCCCUCCCCCCGCACCA
							GCGAGUGUUACCGAGCGGCCAAAGGUGAUCGACUCAAGAUCGAUUCUCGAAGGAGUUCGCAGGUUCGAAUCCUGCCACUCGCA		GCGGGGGUGCCCGAGCCAGGUCAAAGGGGCAGGGCUCAAGACCCUGUGGCGUAGGCCUGCGUGGGUUCGAAUCCCACCCCCCGCA			GCGGGGGUUGCCGAGCCUGGUCAAAGGCGGUGGACUCAAGAUCCACUCCCGUAGGGGUUCAGGGGUUCAAAUCCCCUCCCCCGCACCA
							GCGGGAGUAACCAAGCGGCCAAAGGUGGUAGACUCAAGAUCUACUCGCGCAGGCGUUCGGGGGUUCGAAUCCCUUCUCCCGCA		GCGGGGGUGCCCGAGCUAGGCCAAAGGGGGCGGGCUCAAGACCCGCUGGCGAAGGCCUGCGUGGGUUCAAAUCCCACCCCCCGCA			GCGGGGGUUGCCGAGCCUGGUCAAAGGCGGUGGACUCAAGAUCCACUCCCGUAGGGGUUCCGGGGUUCAAAUCCCCGCCCCCGCACCA
							GCGGGAGUAACCAAGCGGUCAACGGUGAACGACUCAAGAUCGUUUCGCGCAGGCGUUCAGGGGUUCGAAUCCCUUCUCCCGCA		GCGGGGGUGCCCGAGCUUGGCCAAAGGGGGCGGACUCAAGAUCCGCUGGCGUAGGCCUGCGUGGGUUCAAAUCCCACCCCCCGCA			GGAGGGGUAGCGAAGCCCGGUCAAACGCGCAGGACUCAAGAUCCCGUCCCUCAGGGGUUCGUGGGUUCAAAUCCCACCCCCUCCACCA
							GCGGGAGUAACCAAGCGGUCAACGGUGGCAGACUCAAGAUCUGUUCGUGCAGACGUUCAGGGGUUCGAAUCCCUUCUCCCGCA		GCGGGGGUGCCCGAGCUUGGCCAAAGGGGGCGGACUCAAGAUCCGCUGGUGUAGGCCUGCGUGGGUUCAAAUCCCACCCCCCGCA			GGAGGGGUAGCGAAGCCCGGUCAAACGCGCAGGACUCAAGAUCCCGUCCCUCAGGGGUUCGUGGGUUCGAAUCCCACCCCCUCCACCA
							GCGGGAGUAACCAAGUGGCCAACGGUGGUAGACUCAAGAUCUACUCGCGCAGGCGUUCGGGGGUUCGAAUCCCUUCUCCCGCA		GCGGGGGUUGCCGAGCCAGGCCAAAGGCGGGGGACUCAAGAUCCCCUCCCGUAGGGGUUCGUGGGUUCAAAUCCCACCCCCCGCA
							GCGGGAGUUACCGAGCGGCCAAAGGUGAUGGACUCAAGAUCCAUUCGUGUAGACGUUCAAGGGUUCGAAUCCCUUCUCCCGCA		GCGGGGGUUGCCGAGCCAGGCCAAAGGCGGUGGACUCAAGAUCCACUCCCGAAGGGGUCCGAGGGUUCAAAUCCCUCCCCCCGCA
							GCGGGGAUAACCAAGAGGCCAAAGGUGGGCGCCUCAAGAGCGUCUCUCGCAGGAGUUCAAGGGUUCGAAUCCCUUUCCCCGCA		GCGGGGGUUGCCGAGCCAGGCCAAAGGCGGUGGACUCAAGAUCCACUCCCGGAGGGGUUCGUGGGUUCAAAUCCCACCCCCCGCA
							GCGGGGAUAGCCAAGUGGUCAAAGGCGAACGCCUCAAGAGCGUUUCUCGUAGGAGUUCAGGGGUUCGACUCCCUUUCCCCGCA		GCGGGGGUUGCCGAGCCAGGUCAAAGGCGGUGGACUCAAGAUCCACUCCCGUAGGGGUUCGCCGGUUCGAAUCCGGCCCCCCGCA
							GCGGGGGUGCCCGAGCGGACCAAGGGGGCGGACUCAAGAUCCGUUGGCGCAGGCCAGCGUGGGUUCAAAUCCCACCCCCCGCA		GCGGGGGUUGCCGAGCCUGGUCAAAGGCGGUGGACUCAAGAUCCACUCCCGCAGGGGUUCCGGGGUUCAAAUCCCCGCCCCCGCA
							GCGGGGGUUGCCGAGUGGCCAAAGGCGGUGGACUCAAGAUCCACUCCCGUAGGGGUUCGAGGGUUCGAAUCCCUCCCCCCGCA		GCUGGGAUAGCCAAGUCAGGUCAACGGCGACAGACUCAAGAUCUGUUCCUGUAGAGGUUCUCCGGUUCGAAUCCGGAUCCCAGCA
							GCGGGGUUACCCGAGCGGCCAAAGGGGGCAGGCUCAAGACCUGCUGGCGUAGGCCUACCAGGGUUCGAGUCCCUGACCCCGCA		GCUGGGAUAGCCAAGUCAGGUCAACGGCGAUAGACUCAAGAUCUAUUCUCGCAGGAGUUCACCGGUUCGAAUCCGGUUCCCAGCA
							GCGGGUGUGCCCGAGCGGCCCAAGGGGGCGGACUCAAGAUCCGCUGGCGAAGGCCAUCCGGGGUUCAAAUCCCCGCACCCGCA		GCUGGGAUAGCCAAGUCCGGUCAACGGCGGCAGACUCAAGAUCUGCUCCUGCAGAGGUUCCUCGGUUCGAAUCCGGGUCCCAGCA
									GGAGGGGUAGCGAAGCCUGGUCAAACGCGCAGGACUCAAGAUCCCGUCCCUUAGGGGUUCGUGGGUUCAAAUCCCACCCCCUCCA

### Sheet: Leu (UAA)
Leu(UAA)
77 nt	83 nt	84 nt	85 nt	86 nt	87 nt	88 nt	90 nt
GGGGAACUGGAAGAAUUGAGUCCGGCCUUAAGACCCUGUCCCGAAGGGGUCCGCGGGUUCAAAUCCCGCCCCCCGCA	GCAAGAGUGCCCGAGCGGCCAAAGGGGAAGGACUUAAGAUCCUUUGGUGUAGGCCUUCGAGGGUUCGAAUCCCUUCUCUUGCA	AGCCGAGUAGCUAAGCUUGGUAAGGCACUGGACUUAAGAUCCAGGGAGUUAGUCUCCUCAUGGGUUCAAAUCCCGUCUCGGCUA	GCAGGGAUCGCCGAGCCUGGUCAAAGGCGCUGGACUUAAGAUCCAGUCUCGUAGGAGUUCGAGGGUUCAAAUCCCUUUCCCUGCA	GCAAGGGUAACUAAGCUUGGCCAAAGGUGUAGGACUUAAGAUUCUAUCUCGAAGGAGUUCGCGGGUUCAAAUCCCGUCCCUUGCA	GCAAGGGUAGUCAAGCUUGGCCAACGGCGCGGGACUUAAGAUCCCGUCCUUAGCGGUUCAUGGGUUCAAAUCCCAUCCCUUGCACCA	GCAGGGGUCGCCAAGCCUGGCCAAAGGCGCCGGACUUAAGAUCCGGUCCCGAAGGGGUUCGGGGGUUCAAAUCCCCUCCCCUGCACCA	GCGGGGGCGCCCGAGCCUGGUCGAAGGGGGCGGACUUAAGAUCCGCUGGCCGUAGGGCCGUCCCGGGUUCAAAUCCCGGCCCCCGCACCA
	GCAAGGGUGCCCGAGCGGCCAAAGGGGGAGGACUUAAGAUCCUCUGGUAUAGGCCUUCGAGGGUUCGAAUCCCUUCCCUUGCA	GCAGGGGUGCCCGAGCUGGCCAAAGGGGGUGGACUUAAGAUCCUCUGGCGUAGGCCUACGUGGGUUCAAAUCCCAUCUCCUGCA	GCAGGGGUCGCCAAGCCUGGCCAAAGGCGCCGGACUUAAGAUCCGGUCCCGAAGGGGUUCGGGGGUUCAAAUCCCCUCCCCUGCA	GCGGGGGUGGUCGAGCUGGCCAAAGGCGCCGGACUUAAGAUCCGGUCCCUAGCGGUUCAGGGGUUCGAAUCCCCUCCCCCGCACCA	GCCGGGGUGCCCGAGCCCGGAAAAGGGGGCGGGCUUAAGACCCGCUGGCGUAGGCCUGCGUGGGUUCAAAUCCCACCCCCGGCACCA	GCAGGGGUCGCCAAGCCUGGCCAAAGGCGCCGGACUUAAGAUCCGGUCCCGUAGGGGUUCGGGGGUUCAAAUCCCCUCCCCUGCACCA
	GCAGGGGUGCCCGAGCGGCCAAAGGGGGAGGACUUAAGAUCCUCUGGCGCAGGCCUUCGAGGGUUCGAAUCCCUUCCCCUGCA	GCAGGGGUGCCCGAGCUGGCCAAAGGGGGUGGACUUAAGAUCCUCUGGCGUAGGCCUACGUGGGUUCGAAUCCCAUCCCCUGCA	GCAGGGGUUGCCAAGCCUGGCCAACGGCGCUGGACUUAAGAUCCAGUCCCAUAGGGGUUCGGGGGUUCAAAUCCCCUCCCCUGCA		GCGGGGGUGCCCGAGCCUGGCCAAAGGGGCCGGACUUAAGAUCCGGUGCCGUAGGCUGCGCGGGUUCGAAUCCCGCCCCCCGCACCA	GCGGGGGUGCCCGAGCCAGGACAAAGGGGGCGGACUUAAGAUCCGCUGGCGUUGGCCUGCCCGGGUUCGAAUCCCGGCCCCCGCACCA
	GCAGGGGUGCCCGAGCGGCCAAAGGGGGAGGACUUAAGAUCCUCUGGUGUAGGCCUUCGAGGGUUCGAAUCCCUUCCCCUGCA	GCAGGGGUGCCCGAGUGGUCAAAGGGGGAGGACUUAAGAUCCUCUGGCGUUAGGCCUUCGGGGGUUCGAAUCCCCUCCCCUGCA	GCAGGGGUUGCCAAGCCUGGCCAACGGCGCUGGACUUAAGAUCCAGUCUCAUAGGAGUUCGGGGGUUCAAAUCCCUUCCCCUGCA			GCGGGGGUGCCCGAGCCAGGUCAAAGGGGCAGGGCUUAAGACCCUGUGGCGUAGGCCUGCGUGGGUUCAAAUCCCACCCCCCGCACCA
	GCGAGGGUACGAAAGUGGCCAACUCGGCUGGACUUAAGAUCCAGUUCCGCAGGGAUUCAUGGGUUCGACUCCCAUCCCUCGCA	GCGAGGGUAGCCAAGCAGGCCAACGGCGGUGGGCUUAAGACCCGCUCCCGUAGGGGUCCCUGGGUUCAAAUCCCAGCCCUCGCA	GCGAGAGUUGCCCAGCCCGGUCAAAGGCGCCGGACUUAAGAUCCGGUAUCGAAGGAUUUCGUGGUUUCGAAUUUCAUCCCUCGCA			GCGGGGGUGCCCGAGCCAGGUCAAAGGGGCAGGGCUUAAGACCCUGUGGCGUAGGCCUGCGUGGGUUCGAAUCCCACCCCCCGCACCA
	GCGAGGGUGGCCGAGCGGCCAAAGGCGGCGGGCUUAAGACCCGCUCCCGUAGGGGUUCGUGGGUUCGAAUCCCACCUCUCGCA	GCGAGGGUAGCCAAGCAGGCCAACGGCGGUGGGCUUAAGACCCGCUCCCGUAGGGGUCCGAGGGUUCAAAUCCCUUCCCUCGCA	GCGAGGAUAACUAAGCUUGGCCAAAGGUGCAGGACUUAAGAUCCUGUCCCGAAGGGGUUCGUGGGUUCAAAUCCCACUCCUCGCA			GCGGGGGUGCCCGAGCCAGGUCAAAGGGGGCGGGCUUAAGACCCGCUGGCGUAGGCCGGCGUGGGUUCAAAUCCCACCCCCCGCACCA
	GCGAGGGUGGCUGAGCGGCCAAAGGCGGCGGGCUUAAGACCCGCUCCCGAAGGGGUCCAGGGGUUCGAAUCCCCUCCCUCGCA	GCGAGGGUAGCCAAGCAGGCCAACGGCGGUGGGCUUAAGACCCGCUCCCGUAGGGGUCCUUGGGUUCAAAUCCCAACCCUCGCA	GCGAGGGUAACUAAGCCAGGCCAACAGUGCAGGACUUAAGAUCCUGUCCCGAAGGGGUUCGCGGGUUCAAAUCCCGCCCCUCGCA			GCGGGGGUGCCCGAGCCAGGUCCAAGGGGGCGGGCUUAAGACCCGCUGGCGUAGGCCGGCGUGGGUUCAAAUCCCACCCCCCGCACCA
	GCGGGGGUUGCCAAGUGGCCAAAGGCGCGGGACUUAAGAUCCCGUCUCGCAGGAGUUCGCGGGUUCGAAUCCCGUUCCCCGCA	GCGAGGGUAGCCAAGCAGGCCAACGGCGGUGGGCUUAAGACCCGCUCUCGUAGGAGUCCUUGGGUUCAAAUCCCAACCCUCGCA	GCGAGGGUAACUAAGCCAGGCCAACAGUGCAGGACUUAAGAUCCUGUCCCGCAGGGGUUCGCGGGUUCAAAUCCCGCCCCUCGCA			GCGGGGGUGCCCGAGCCUGGCCAAAGGGGACGGACUUAAGAUCCGUUGCCGAAGGGCUACGCGGGUUCGAAUCCCGUCCCCCGCACCA
	GGGAGGAUAGGAAAGCUGGCCAACUCCGCCGGACUUAAGAUCCGGUCCUUAGUGGUUCUUGGGUUCGAAUCCCAAUCCUCCCA	GCGAGGGUAGCCAAGCCAGGCCAAAGGCGCCAGACUUAAGAUCUGGUCUUCAGUAGUUCAUGGGUUCGAAUCCCUUCCCUCGCA	GCGAGGGUACCAAAGCCUGGCCAAAUGGGCCGGACUUAAGAUCCGGUUUCGAAGGAAUCCAAGGGUUCAAAUCCCUUCCCUCGCA			GCGGGGGUGCCCGAGCCUGGCCAAAGGGGCCGGACUUAAGAUCCGGUGCCGCAGGGCUUCGCGGGUUCAAAUCCCGUCCCCCGCACCA
		GCGAGGGUCGCCCAGCUGGUCAAAGGCGCCAGACUUAAGAUCUGGUAUCGAAGGAUUUCGUGGGUUCAAAUCCCAUCCCUCGCA	GCGAGGGUAGCCAAGCAAGGCCAACGGCGGUGGGCUUAAGACCCGCUCCCGUAGGGGUCCUUGGGUUCAAAUCCCAACCCUCGCA			GCGGGGGUGCCCGAGCCUGGCCAAAGGGGCCGGACUUAAGAUCCGGUGCCGUAGGGCUACGCGGGUUCGAAUCCCGUCCCCCGCACCA
		GCGAGGGUCGCCCAGUCGGUCAAAGGCGGCAGACUUAAGAUCUGUUCUCGAAGGAGUUCGUGGGUUCAAAUCCCAUCCCUCGCA	GCGAGGGUAGCCAAGCCCGGCCAAAGGCGCUGGACUUAAGAUCCAGCCUCGAAGGAGUUCAAGGGUUCGAAUCCCUUCCCUCGCA			GCGGGGGUGCCCGAGCCUGGCCAAAGGGGCCGGACUUAAGAUCCGGUGCCGUAGGGCUGCGCGGGUUCGAAUCCCGCCCCCCGCACCA
		GCGAGGGUUGCCGAGCUGGUCAAAGGCGCCAGACUUAAGAUCUGGUACCGAAGGGUUGCGUGGGUUCAAAUCCCACCCCUCGCA	GCGAGGGUAGCCAAGCCCGGCCAAAGGCGGUGGACUUAAGAUCCACUCCCGCAGGGGUCCGUGGGUUCGAAUCCCAUCCCUCGCA			GCGGGGGUGCCCGAGCCUGGCCAAAGGGGCCGGACUUAAGAUCCGGUGCCGUAGGGCUUCGCGGGUUCAAAUCCCGUCCCCCGCACCA
		GCGGGGGUGCCCGAGCAGGACAAAGGGGGCGGACUUAAGAUCCGUUGGCGAAGGCCUGCGUGGGUUCAAAUCCCACCCCCCGCA	GCGAGGGUAGCCAAGCCCGGCCAACGGCGCCGGACUUAAGAUCCGGUCCCGAAGGGGUCCGUGGGUUCGAAUCCCACCCCUCGCA			GCGGGGGUGCCCGAGCCUGGCCAAAGGGGCCGGACUUAAGAUCCGGUGCCGUAGGGCUUCGCGGGUUCGAAUCCCGUCCCCCGCACCA
		GCGGGGGUGCCCGAGCAGGUCAAAGGGGGCGGACUUAAGAUCCGCUGGCGUAGGCCUGCGUGGGUUCAAAUCCCACCCCCCGCA	GCGAGGGUAGCCGAGCCUGGCCAAAGGCGGUGGGCUUAAGACCCGCUCCCGUAGGGGUCCGUGGGUUCGAAUCCCAUCCCUCGCA			GCGGGGGUGCCCGAGCCUGGCCAAAGGGGGCGGACUUAAGAUCCGCUGCCGGAGGGCUGCGCGGGUUCGAAUCCCGUCCCCCGCACCA
		GCGGGGGUGCCCGAGCUGGUCAAAGGGGGCGGACUUAAGAUCCGCUGGCGAAGGCCUGCGUGGGUUCAAGUCCCACCCCCCGCA	GCGAGGGUAGGUAAGCCAGGCCAAAACCGGCGGACUUAAGAUCCGUUCUCGCAGGAGUCCAUGGGUUCGAAUCCCAUCCCUCGCA			GCGGGGGUGCCCGAGCCUGGCCAAAGGGGGCGGACUUAAGAUCCGCUGCCGUAGGGCUGCGCGGGUUCGAAUCCCGUCCCCCGCACCA
		GCGGGGGUUGCCGAGCCAGGAAAAGGCGCAGGGCUUAAGACCCUGUCCCGAAGGGGUCCGAGGGUUCAAAUCCCUCCCCCCGCA	GCGAGGGUAUCUAAGCCAGGCCAAAAGAGCGGGACUUAAGAUCCCGUCACGGAGGUGUUCGUGGGUUCGAAUCCCACCCCUCGCA			GCGGGGGUGCCCGAGCCUGGCCAAAGGGGGCGGGCUUAAGACCCGUUGGCGUAGGCCUGCGUGGGUUCAAAUCCCACCCCCCGCACCA
		GCGGGGGUUGCCGAGCCAGGAAAAGGCGCAGGGCUUAAGACCCUGUCCCGAAGGGGUCCGCGGGUUCAAAUCCCGCCCCCCGCA	GCGAGGGUCGCCCAGCCAGGUCAAAGGCGUCAGACUUAAGAUCUGAUAACGAAGGUUUUCAAGGGUUCGAAUCCCUUCCCUCGCA			GCGGGGGUGCCCGAGCCUGGUCAAAGGGGGCGGACUUAAGAUCCGCUGGCGAAGGCCUGCGUGGGUUCGAAUCCCACCCCCCGCACCA
		GCGGGGGUUGCCGAGCCAGGAAAAGGCGCAGGGCUUAAGACCCUGUCCCGAAGGGGUCCGCGGGUUCGAAUCCCGCCCCCCGCA	GCGAGGGUGGCCGAGCUUGGACAAAAGCGGCGGACUUAAGAUCCGCUCCCGUAGGGGUCCGUGGGUUCGAAUCCCUCCCCUCGCA			GCGGGGGUGCCCGAGCCUGGUCAAAGGGGGCGGACUUAAGAUCCGCUGGCGUAGGCCUGCGUGGGUUCAAAUCCCACCCCCCGCACCA
		GCGGGGGUUGCCGAGCCAGGAAAAGGCGCAGGGCUUAAGACCCUGUCCCGUAGGGGUCCGCGGGUUCAAAUCCCGCCCCCCGCA	GCGAGGGUGGCCGAGUCUGGACAAAGGCGGCGGACUUAAGAUCCGCUCCUGUAGAGGUCCGUGGGUUCGAAUCCCUCCCCUCGCA			GCGGGGGUGCCCGAGCUAGGACAAAGGGGGCGGACUUAAGAUCCGCUGGCGUAGGCCUGCCCGGGUUCGAAUCCCGGCCCCCGCACCA
		GCGGGGGUUGCCGAGCCAGGAAAAGGCGCGGGGCUUAAGACCCCGUCCCGAAGGGGUCCGCGGGUUCAAAUCCCGCCCCCCGCA	GCGAGGGUGGCUGAGCUUGGCCAAAAGUGGCGGGCUUAAGACCCGCUCCCGUAGGGGUUCGAGGGUUCAAAUCCCUUCCCUCGCA
		GCGGGGGUUGCCGAGUCAGGAAAAGGCGCAAGGCUUAAGACCUUGUCCCGCAGGGGUCCGAGGGUUCAAAUCCCUCCCCCCGCA	GCGAGGGUUGCCCAGCACGGUCAAAGGCGCCGGACUUAAGAUCCGGUAUCGAAGGAUUUCGUGGGUUCGAAUCCCACCCCUCGCA
		GCGGGGUUCGCCAAGCUGGCCAAAGGCGCAGGACUUAAGAUCCUGUCUCGCAGGAGUUCGCGGGUUCGAAUCCCGUACCCCGCA	GCGAGGGUUGCCCAGCCAGGCCAAAGGCGACGGACUUAAGAUCCGUUUACGAAGGUAUUCGUGGGUUCGAAUCCCACCCCUCGCA
		GCGGGGUUUGCCAAGCUGGCCAAAGGCGCGGGACUUAAGAUCCCGUCUCGCAGGAGUUCACGGGUUCGAAUCCCGUACCCCGCA	GCGAGGGUUGCCCAGCCAGGCCAAAGGCGCCAGACUUAAGAUCUGGUAUCGAAGGAUUUCGUGGGUUCGAAUCCCACCCCUCGCA
			GCGAGGGUUGCCCAGCCAGGCCAAAGGCGCCAGACUUAAGAUCUGGUAUCGAAGGAUUUCGUGGGUUCGAAUCCCACUCCUCGCA
			GCGAGGGUUGCCCAGCCAGGCCAAAGGCGUCGGACUUAAGAUCCGAUAUCGAAGGAUUUCGUGGGUUCGAAUCCCACCCCUCGCA
			GCGAGGGUUGCCCAGCCAGGUCAAAGGCGCCAGACUUAAGAUCUGGUAUCGAAGGAUUUCGUGGGUUCAAAUCCCACCCCUCGCA
			GCGAGGGUUGCCCAGCCAGGUCAAAGGCGUCAGACUUAAGAUCUGAUUACGAAGGUAUUCGUGGGUUCGAAUCCCACCCCUAGCA
			GCGAGGGUUGCCCAGCCAGGUCAAAGGCGUCGGACUUAAGAUCCGAUAACGAAGGUUUUCGUGGGUUCGAAUCCCUCCCCUCGCA
			GCGAGGGUUGCCCAGCCCGGUCAAAGGCGCCGGACUUAAGAUCCGGUAUCGAAGGAUUUCGUGGGUUCAAAUCCCACCCCUCGCA
			GCGAGGGUUGCCCAGCCCGGUCAAAGGCGCCGGACUUAAGAUCCGGUAUCGAAGGAUUUCGUGGGUUCGAAUCCCACCCCUCGCA
			GCGAGGGUUGCCCAGCCCGGUCAAAGGCGCCGGACUUAAGAUCCGGUUUCGAAGGAAUUCGAGGGUUCGAAUCCCUCCCCUCGCA
			GCGAGGGUUGCCCAGCUAGGUCAAAGGCGCCAGACUUAAGAUCUGGCUUCGAAGGAAUUCGUGGGUUCGAAUCCCACCCUUCGCA
			GCGGCCGUGCCCGAGCUGGCCAAAGGGGUCGGGCUUAAGACCCGAUGGGGUAGUCCCUGCCGGGGUUCGAAUCCCCGCGGCCGCA
			GCGGGGAUAGUCAAGCCUGGCCAAAGGCGCAGGACUUAAGAUCCUGUCUCGAAGGAGUUCAAGGGUUCAAAUCCCUUUCCCCGCA
			GCGGGGGUAACCAAGUCAGGCCAAAGGUGCAGGACUUAAGAUCCUGUCGCGAAGGCGUUCAGGGGUUCGAAUCCCUUCCCCCGCA
			GCGGGGGUAGUCAAGCCAGGCCAAAGGCGUAGGACUUAAGAUCCUAUCUCGAAGGAGUUCAAGGGUUCGAAUCCCUUCCCCCGCA
			GCGGGGGUCGCCAAGCCUGGCCAAAGGCGCCGGACUUAAGAUCCGGUCCCGUAGGGGUUCGGGGGUUCAAAUCCCCUCCCCCGCA
			GCGGGGGUGCCCGAGCAUGGUCAAAGGGGGCGGACUUAAGAUCCGCUGGAGUAGUCCUGCGCGGGUUCAAAUCCCGCCCCCCGCA
			GCGGGGGUGCCCGAGCAUGGUCAAAGGGGGCGGACUUAAGAUCCGCUGGCGAAGGCCUGCGUGGGUCCGAAUCCCACCCCCCGCA
			GCGGGGGUGCCCGAGCCAGGCCAAAGGGGGCGGACUUAAGAUCCGCUGGUGUAGACCUGCGUGGGUUCAAAUCCCACCCCCCGCA
			GCGGGGGUGCCCGAGCCAGGUCAAAGGGGCAGGGCUUAAGACCCUGUGGCGUAGGCCUGCGUGGGUUCAAAUCCCACCCCCCGCA
			GCGGGGGUGCCCGAGCCAGGUCAAAGGGGCAGGGCUUAAGACCCUGUGGCGUAGGCCUGCGUGGGUUCGAAUCCCACCCCCCGCA
			GCGGGGGUGCCCGAGCCUGGCCAAAGGGGACGGGCCUAAGACCCGUUGGCGUAGGCCUGCGUGGGUUCAAACCCCACCCCCCGCA
			GCGGGGGUGCCCGAGCCUGGUCAAAGGGGGCGGACUUAAGAUCCGCUGGAGCAGUCCUGCGCGGGUCCAAAUCCCGCCCCCCGCA
			GCGGGGGUGCCCGAGCCUGGUCAAAGGGGGCGGACUUAAGAUCCGCUGGCGAAGGCCUGCACGGGUUCAAAUCCCGUCCCCCGCA
			GCGGGGGUGCCCGAGCCUGGUCAAAGGGGGCGGACUUAAGAUCCGCUGGCGAAGGCCUGCACGGGUUCGAAUCCCGUCCCCCGCA
			GCGGGGGUGCCCGAGCUAGGUCAAAGGGGGCGGGCUUAAGACCCGCUGGCGAAGGCCUGCGUGGGUUCAAAUCCCACCCCCCGCA
			GCGGGGGUGCCCGAGCUCGGUCAAAGGGGGCGGACUUAAGAUCCGCUGGCACAGGCCUGCGUGGGUUCAAAUCCCACCCCCCGCA
			GCGGGGGUGCCCGAGCUUGGCCAAAGGGGGCGGACUUAAGAUCCGCUGGCGUAGGCCUGCGUGGGUUCAAAUCCCACCCCCCGCA
			GCGGGGGUGCCCGAGCUUGGUCAAAGGGGGCGGACUUAAGAUCCGCUGGCAUAGGCCUGCGUGGGUUCAAAUCCCACCCCCCGCA
			GCGGGGGUGGCCGAGCCGGGACAAAGGCGGCGGACUUAAGAUCCGCUCCCUUAGGGGUUCGUGGGUUCGAAUCCCACCCCCCGCA
			GCGGGGGUGGCUGAGCCAGGCCAAAAGCGGCGGACUUAAGAUCCGCUCCCGUAGGGGUUCGCGAGUUCGAAUCUCGUCCCCCGCA
			GCGGGGGUGGCUGAGCCUGGCCAAAAGCGGCGGACUUAAGAUCCGCUCCUGUAGAGGUUCGAGGGUUCGAAUCCCUUCCCCCGCA
			GCGGGGGUGGCUGAGCUAGGACAAAAGCGGCGGACUUAAGAUCCGCUCCCGUAGGGGUUCAUGGGUUCAAAUCCCAUCCCCCGCA
			GCGGGGGUGGCUGAGCUAGGCCAAAAGCGGCGGACUUAAGAUCCGCUCCCGUAGGGGUUCGCGAGUUCAAAUCUCGUCCCCCGCA
			GCGGGGGUGGCUGAGCUAGGCCAAAGGCGGCGGACUUAAGAUCCGCUCUCGUAGGAGUUCAUGGGUUCGAAUCCCAUCCCCCGCA
			GCGGGGGUUCUCGAGCUUGGCCAAAGGGGCCGGACUUAAGAUCCGGUGGCGUAGGCCUUCGUGGGUUCAAAUCCCACCCCCCGCA
			GCGGGGGUUGUAGAGCCCGGCCAAAUACGCGGGACUUAAGAUCCCGUCCCUCAGGGGUCCGUGGGUUCAAAUCCCACCCCCCGCA
			GCGGGGGUUGUAGAGCCUGGCCAAAUACGCGGGACUUAAGAUCCCGUCCCUUAGGGGUUCGUGGGUUCAAAUCCCACCCCCCGCA
			GGAGGAGUAAUCAAGCCUGGCCAAAGAUGCAGGACUUAAGAUCCUGUCUCCUAGGGGUUCGUGGGUUCAAAUCCCACCUCCUCCA
			GGAGGAGUAAUCAAGCCUGGCCAAAGAUGCAGGACUUAAGAUCCUGUCUCUCAGGAGUUCGUGGGUUCAAAUCCCACCUCCUCCA
			GGAGGGAUUGCCAAGCCUGGUCAAAGGCGUCGGACUUAAGAUCCGAUCCGGUAGCGGUUCGAGGGUUCAAAUCCCUUUCCCUCCA
			GGAGGGAUUGCCAAGCCUGGUCAAAGGCGUCGGACUUAAGAUCCGAUCCGGUAGCGGUUCGGGGGUUCAAAUCCCCUUCCCUCCA
