## Supplemental Table 17 for "The Standard Genetic Code Lacks Redundancy For Amino Acid Codons"

### Sheet: Lys (CUU)
Lys(CUU)
73 nt	74 nt	75 nt	76 nt	77 nt	78 nt
GGGCCCGUAGCUUAGCCAGGUAGAGCGACGGGCUCUUAACCCGUAGUCCCGGGUUCGAAUCCCGGCGGGCCCG	GGGCCAGUAGCUUAGCUAGGUAGAGCGCGGGACUCUUAAUCCCGUGGUCGGGGGUUCGAAUCCCUCCUGGCCCG	GGGCCGGUAGCUCAGCCUGGUUAGAGCGGCGGGCUCUUAACCCGCAGGUCCGGGGUUCGAAUCCCCGCCGGCCCG	GGGCUGGUAGCUUAGGCUGGUCUAAAGCGUCUGGCUCUUAACCAGAAGAUCGAGGAUUCAAAUUCCUCCCGGCCCG	GGGCCCGUAGCUCAGCCAGGUAGAGCGACGGGCUCUUAACCCGUAGGUCCCGGGUUCGAAUCCCGGCGGGCCCGCCA	GGGCCCGUAGCUCAGCCUGGCCAGAGCGGCGGGCUCUUAACCCGUAGGGCGUGGGUUCAAAUCCCACCGGGCCCGCCA
GGGCCUGUAGCUUAGUCGGCAGAGCGACGGACUCUUAAUCCGUAGGCCAAGGGUUCGAACCCCUUCAGGCCCG	GGGCCCGUAGCUCAGAAUGGUAGAGCACCCGGCUCUUAACCGGGGGGUCGGGGGUUCGAAGCCCCCCGGGCCCG	GGGCCGGUAGCUUAGCCAGGUUAGAGCGCGGGACUCUUAAUCCCGCGGUCGGGGGUUCGAAUCCCCCCCGGCCCG		GGGCCCGUAGCUCAGCCAGGUAGAGCGGCGGGCUCUUAACCCGUAGGUCCCGGGUUCAAAUCCCGGCGGGCCCGCCA	GGGCCGGUAGCUCAGCAUGGUUAGAGCGCGGGACUCUUAAUCCCGUGGUCGGGGGUUCGAAUCCCCCCCGGCCCGCCA
GGGCCUGUAGCUUAGUUGGCAGAGCGACGGACUCUUAAUCCGUAGGCCAAGGGUUCAAAUCCCUUCAGGCCCG	GGGCCCGUAGCUCAGCCAGGUAGAGCGGCGGGCUCUUAACCCGUAGGUCCCGGGUUCAAAUCCCGGCGGGCCCG			GGGCCCGUAGCUCAGCCUGGUAGAGCGGCGGGCUCUUAACCCGUAGGUCCCGGGUUCAAAUCCCGGCGGGCCCGCCA	GGGCCGGUAGCUCAGCCUGGUUAGAGCAGCGGGCUCUUAACCCGCAGGUCCGGGGUUCGAAUCCCCGCCGGCCCGCCA
GGGUCUGUAGCUUAGUCGGUAGAGCGGCGGACUCUUAAUCCGCAGGCCAGGGGUUCGAGUCCCUUCAGGCCCG	GGGCCCGUAGCUCAGCCAGGUAGAGCGGCGGGCUCUUAACCCGUAGGUCGUGGGUUCAAAUCCCACCGGGCCCG			GGGCCCGUAGCUCAGCCUGGUAGAGCGGCGGGCUCUUAACCCGUAGGUCCCGGGUUCGAAUCCCGGCGGGCCCGCCA	GGGCCGGUAGCUUAGCAUGGUUAGAGCGGCGGACUCUUAAUCCGCAGGUCGGGGGUUCAAAUCCCCCCCGGCCCGCCA
	GGGCCCGUAGCUCAGCCUGGUAGAGCGGCGGGCUCUUAACCCGUAGGUCCCGGGUUCAAAUCCCGGCGGGCCCG			GGGCCCGUAGCUCAGCCUGGUAGAGCGGCGGGCUCUUAACCCGUAGGUCGUGGGUUCGAAUCCCACCGGGCCCGCCA	GGGCCGGUAGCUUAGCAUGGUUAGAGCGGCGGACUCUUAAUCCGCAGGUCGGGGGUUCGAAUCCCCCCCGGCCCGCCA
	GGGCCCGUAGCUCAGCCUGGUAGAGCGGCGGGCUCUUAACCCGUAGGUCGUGGGUUCGAAUCCCACCGGGCCCG			GGGCCCGUGGCUCAGUCAGGCAGAGCGGCGGACUCUUAAUCCGCAUGCCAUGGGUUCAAAUCCCAUCGGGCCCGCCA	GGGCCGGUAGCUUAGCCUGGUUAGAGCGGCGGACUCUUAAUCCGCAGGUCGGGGGUUCAAAUCCCCCCCGGCCCGCCA
	GGGCCCGUAGCUCAGCCUGGUGGAGCGGCGGGCUCUUAACCCGUAGGUCCCGGGUUCAAAUCCCGGCGGGCCCG			GGGCCGGUAGCUCAGCCUGGCAGAGCGGCGGGCUCUUAACCCGUAGGUCCCGGGUUCAAAUCCCGGCCGGCCCGCCA	GGGCCGGUAGCUUAGCCUGGUUAGAGCGGCGGACUCUUAAUCCGCAGGUCGGGGGUUCGAAUCCCCCCCGGCCCGCCA
	GGGCCCGUAGCUCAGUCUGGCAGAGCGCUCGGCUCUUAACCGAGUUGCCGCGGGUUCAAUUCCCGUCGGGCCCG			GGGCCGGUAGCUCAGCUAGGUAGAGCGGCGGGCUCUUAACCCGUAGGCCCCGGGUUCGAAUCCCGGCCGGCCCGCCA
	GGGCCCGUAGCUCAGUCUGGCAGAGCGCUUGGCUCUUAACCUUGUUGUCGCGGGUUCAAUCCCCGUCGGGCCCG			GGGCCGGUAGCUCAGCUAGGUAGAGCGGCGGGCUCUUAACCCGUAGGUCCCGGGUUCGAAUCCCGGCCGGCCCGCCA
	GGGCCCGUAGCUCAGUCUGGCAGAGCGUCUGGCUCUUAACCAGAUGGUCGCGGGUUCAAAUCCCGUCGGGCCCG			GGGCCGGUAGCUUAGCCAGGCAGAGCGACGGACUCUUAAUCCGUAGGCCAGGGGUUCAACUCCCUUCCGGCUCGCCA
	GGGCCCGUAGCUUAGCCAGGUAGAGCGACGGGCUCUUAACCCGUAGGUCCCGGGUUCGAAUCCCGGCGGGCCCG			GGGCCUGUAGCUCAGCUAGGUAGAGCGUCCGACUCUUAAUCGGACGGCCAAGGGUUCGAAUCCCCUCAGGCCCGCCA
	GGGCCCGUAGCUUAGUCAGGCAGAGCGAUGGACUCUUAAUCCAUAGGCCGGGGGUUCAAAUCCCUUCGGGCCCG			GGGCUCGUAGCUUAGCCAGGUAGAGCGACGGGCUCUUAACCCGUAGGUCCCGGGUUCGAAUCCCGGCGAGCCCGCCA
	GGGCCCGUAGCUUAGUCUGGCAGAGCGCUUGGCUCUUAACCAAGGUGUCGCGGGUUCAAUCCCCGUCGGGCCCG
	GGGCCCUUGGCUCAGUCAGGCAGAGCGGCGGACUCUUAAUCCGCAUGCCAUGGGUUCAAAUCCCAUAGGGCCCG
	GGGCCGAUAGCUCAGCCCGGCAGAGCGUCUGGCUCUUAACCAGACGGUCGGGGGUUCAAAUCCCCCUCGGCCCG
	GGGCCGAUAGCUCAGUCAGGGAGAGCAUCUGGCUCUUAACCAGACGGUCGGGGGUUCAAAUCCCCCUCGGCCCG
	GGGCCGAUAGCUUAGUCAGGUAGAGCGAAAGGCUCUUAACCUUUAGGUCGGGGGUUCAAAUCCCUCUCGGCCCG
	GGGCCGGUAGCACAGUCUGGCAGUGCGCAGGACUCUUAAUCCUGUCAUCGAGGGUUCAAAUCCCUCUCGGCCCG
	GGGCCGGUAGCUCAGCCAGGAAGAGCAGCGGACUCUUAAUCCGCCGGUCGGGGGUUCAAAUCCCUCCCGGCCCG
	GGGCCGGUAGCUCAGCUAGGCAGAGCAGCGGACUCUUAAUCCGUCGGUCGGGGGUUCAAAUCCCCUCCGGCCCG
	GGGCCGGUAGCUCAGUCCGGCAGAGCGUCUGACUCUUAAUCAGACGGUCAGGGGUUCAAAUCCCUUCCGGCCCG
	GGGCCGGUAGCUCAGUCCGGCAGAGCGUCUGACUCUUAAUCAGACGGUCGCGUGUUCAAAUCGCGCCCGGCCCG
	GGGCCGGUAGCUCAGUCUGGCAGAGCGACGGACUCUUAAUCCGUCGGUCGCGUGUUCAAAUCGCGCCCGGCCCG
	GGGCCGGUAGCUCAGUCUGGCAGAGCGACGGCCUCUUAAGCCGUCGGUCGAGGGUUCAAAUCCCUUCCGGCCCG
	GGGCCGGUAGCUCAGUUAGGCAGAGCGUCUGACUCUUAAUCAGACGGUCGCGUGUUCAAAUCGCGCCCGGCCCG
	GGGCCGGUAGCUCAGUUAGGCAGAGCGUCUGACUCUUAAUCAGACGGUCGCGUGUUCAAAUCGCGUCCGGCCCA
	GGGCCGGUAGCUCAGUUAGGGAGAGCGACGGACUCUUAAUCCGUCGGUCGCGUGUUCAAAUCGCGCCCGGCCCG
	GGGCCGGUAGCUCAGUUAGGGAGAGCGUCUGACUCUUAAUCAGACGGUCAAGGGUUCAAAUCCCUUCCGGCCCG
	GGGCCGGUAGCUUAGCCAGGCAGAGCACGGGACUCUUAAUCCCGGUGUCGGGGGUUCAAAUCCCCUCCGGCCCG
	GGGCCGGUAGCUUAGCCAGGCAGAGCGACGGACUCUUAAUCCGUAGGCCAAGGGUUCAACUCCCUUCCGGCUCG
	GGGCCGGUAGCUUAGCCAGGCAGAGCGCGGGACUCUUAAUCCCGCAGUCGGGGGUUCAAAUCCCUCCCGGCCCG
	GGGCCGGUAGCUUAGCCAGGUAGAGCGCGGGACUCUUAAUCCCGCGGUCGGGGGUUCAAAUCCCUCCCGGCCCG
	GGGCCGGUAGCUUAGUCAGGCAGAGCGAAAGGCUCUUAACCUUUAGGUCGGGGGUUCAAAUCCCUCUCGGCCCG
	GGGCCGGUAGCUUAGUCAGGCAGAGCGAUAGACUCUUAAUCUAUAGGUCGAGGGUUCAAAUCCCUUCCGGCCCG
	GGGCCGGUAGCUUAGUCAGGCAGAGCGAUGGACUCUUAAUCCAUAGGCCGAGGGUUCAAAUCCCUUCCGGCCCG
	GGGCCGGUAGCUUAGUCAGGCAGAGCGAUGGACUCUUAAUCCAUCGGCCGAGGGUUCAAAUCCCUUCCGGCCCG
	GGGCCUAUAGCUUAGUCAGGAAUAGCGACGGACUCUUAAUCCGUAGGCCAGGGGUUCAAAUCCCUUUAGGCCCG
	GGGCCUGUAGCUUAGUCAGGCAGAGCGACGGACUCUUAAUCCGUAGGCCAGGGGUUCAAAUCCCUUCAGGCCCG
	GGGCUCGUAGCUCAGCUAGGUAGAGCAAUCGGCUCUUAACCGAUGGGCCGAGGGUUCGAAUCCCUCCGAGCCCG
	GGGCUCGUAGCUUAGUCAGGCAGAGCGAUGGACUCUUAAUCCAUAGGUCGGGGGUUCAAAUCCCUUCGAGCCCG
	GGGCUUGUAGCUUAGUUCGGAAGAGCGACGGACUCUUAAUCCGUAGGUCAAGGGUUCAAAUCCCUUCAGGCCCG
	GGGCUUGUAGCUUAGUUCGGUAGAGCGACGGACUCUUAAUCCGUAGGCCAAGGGUUCAAAUCCCUUCAGGCCCG
	GGGUCCGUAGCUCAGCUAGGUAGAGCGAUGGACUCUUAAUCCAUCGGUCAAGGGUUCAAAUCCCUUCGGACCCG
	GGGUCCGUAGCUCAGCUAGGUAGAGCGAUGGACUCUUAAUCCAUCGGUCGGGGGUUCAAAUCCCCUCGGACCCG
	GGGUCCGUAGCUUAGCUAGGUAGAGCGAUGGACUCUUAAUCCAUAGGUCAGGGGUCCAAAUCCCCUCGGACCCG
	GGGUCUAUGGCGCAGCCAGGUAGCGCACAGGACUCUUAAUCCUGCUGUCGUGGGUUCGAAUCCCUCUAGACCCG
	GGGUCUAUGGCGCAGCCAGGUAGCGCACCGGACUCUUAAUCCGGUUGUCAAGGGUCCGAAUCCCUUUAGACCCG
	GGGUCUGUAGCUUAGUUCGGCAUAGCGGCGGACUCUUAAUCCGCAGGUCAAGGGUUCAAAUCCCUUCAGGCCCG
	GGGUUCGUAGCUCAGCCAGGCAGAGCGUCUGGCUCUUAACCAGAAUGUCGAGGGUCCGAAUCCCUCCGAACCCG
	GGGUUCGUAGCUCAGCCAGGUAGAGCGUUUGGCUCUUAACCAAAAUGUCGUGGGUCCGAAUCCCACCGAACCCG
	GGGUUUAUGGCUCAGCCAGGUAGAGCACCGGACUCUUAAUCCGGCUGUCAGGGGUUCGAAUCCCCUUAAACCCG

### Sheet: Lys (UUU)
Lys(UUU)
73 nt	74 nt	75 nt	76 nt	77 nt	78 nt
GGGCCGGUAGCUCAGUUGGCAGAGCGUCUGGCUUUUAACCAGACGGUCGGGGGUUCAAGUCCCUCCCGGCCCG	GGGCCAGUAGAUCAGUCAGGCAGAUCGUCGGACUUUUAAUCCGCAGGUCGGGGGUUCAACUCCCUCCUGGCCCG	GGGCCCGUAGCUCAGCCAGGUUAGAGCGGCGGGCUUUUAACCCGUAGGUCGUGGGUUCGAAUCCCACCGGGCCCG	GGGCUGGUAGCUUAGAUUGGCCCAAAGCAUCUGGCUUUUAACCAGAGGAUCGAGGGUUCAAAUCCCUCCCGGCCCG	GGGCCCGUAGCUCAGCCAGGAAGAGCGCCGGGCUUUUAACCCGGUGGUCCCGGGUUCAAAUCCCGGCGGGCCCGCCA	GGGCCCGUAGCUCAGCCCGGUUAGAGCGGCGGGCUUUUAACCCGUAGGUCGUGGGUUCGAAUCCCACCGGGCCCGCCA
	GGGCCCGUAGCUCAGAAUGGAAGAGCACCCGGCUUUUAACCGGGGGGUCGCGGGUUCAAAUCCCGCCGGGCCCG	GGGCCUGUGGCUAAGUCUGAUCAAGGCGUCCGGCUUUUAACCGGAAGAUCAGGGGUUCAAAUCCCUUCAGGCUCA		GGGCCCGUAGCUCAGCCAGGUAGAGCGGCGGGCUUUUAACCCGUAGGUCCCGGGUUCAAUUCCCGGCGGGCCCGCCA	GGGCCGGCAGCUCAGUCUGGCUAGAGCGCGGGACUUUUAAUCCCGUGGUCCCGGGUUCAAAUCCCGGCCGGCCCACCA
	GGGCCCGUAGCUCAGCAUGGUAGAGCGGCGGGCUUUUAACCCGUAGGUCCCGGGUUCAAAUCCCGGCGGGCCCG			GGGCCCGUAGCUCAGCCAGGUAGAGCGGCGGGCUUUUAACCCGUAGGUCGUGGGUUCGAAUCCCACCGGGCCCGCCA	GGGCCGGUAGCUCAGCCUGGUCAGAGCACCGGGCUUUUAACCCGGUGGUCGCGGGUUCAAAUCCCGCCCGGCCCGCCA
	GGGCCCGUAGCUCAGCCAGGUAGAGCAUCUGGCUUUUAACCAGGUGGUCAGGGGUUCGAACCCCCUCGGGCCCG			GGGCCCGUAGCUCAGCCCGGCAGAGCGGCGGGCUUUUAACCCGUAGGUCCCGGGUUCAAAUCCCGGCGGGCCCGCCA	GGGCCGGUAGCUCAGCCUGGUCAGAGCGCCGGGCUUUUAACCCGGCGGUCGCGGGUUCAAAUCCCGCCCGGCCCGCCA
	GGGCCCGUAGCUCAGCCAGGUAGAGCGGCGGGCUUUUAACCCGUAGGUCCCGGGUUCAAAUCCCGGCGGGCCCG			GGGCCCGUAGCUCAGCCCGGUAGAGCGGCGGGCUUUUAACCCGUAGGUCGUGGGUUCGAAUCCCACCGGGCCCGCCA	GGGCCGGUAGCUCAGCCUGGUUAGAGCACCGGGCUUUUAACCCGGUGGUCCCGGGUUCGAAUCCCGGCCGGCCCGCCA
	GGGCCCGUAGCUCAGCCAGGUAGAGCGGCGGGCUUUUAACCCGUAGGUCCCGGGUUCGAAUCCCGGCGGGCCCG			GGGCCCGUAGCUCAGCUAGGUAGAGCGGCGGGCUUUUAACCCGUAGGCCCCGGGUUCGAAUCCCGGCGGGCCCGCCA	GGGCCGGUAGCUCAGCCUGGUUAGAGCACCGGGCUUUUAACCCGGUGGUCGCGGGUUCAAAUCCCGCCCGGCCCGCCA
	GGGCCCGUAGCUCAGCCAGGUAGAGCGGCGGGCUUUUAACCCGUAGGUCGUGGGUUCGAAUCCCACCGGGCCCG			GGGCCCGUAGCUCAGCUAGGUAGAGCGGCGGGCUUUUAACCCGUAGGUCCCGGGUUCAAAUCCCGGCGGGCCCGCCA	GGGCCGGUAGCUCAGCCUGGUUAGAGCACCGGGCUUUUAACCCGGUGGUCGCGGGUUCAAAUCCCGUCCGGCCCGCCA
	GGGCCCGUAGCUCAGCCAGGUAGAGUACCGGACUUUUAAUCCGGCUGUCUCGGGUUCGAAUCCCGACGGGCCCG			GGGCCCGUAGCUCAGCUAGGUAGAGCGGCGGGCUUUUAACCCGUAGGUCCCGGGUUCGAAUCCCGGCGGGCCCGCCA	GGGCCGGUAGCUCAGCCUGGUUAGAGCACCGGGCUUUUAACCCGGUGGUCGCGGGUUCGAAUCCCGCCCGGCCCGCCA
	GGGCCCGUAGCUCAGCCAGGUAGAGUACCGGACUUUUAAUCCGGUUGUCUCGGGUUCGAAUCCCGACGGGCCCG			GGGCCCGUAGCUCAGUCAGGCAGAGCGACUGGCUUUUAACCAGUCGGCCUAGGGUUCAAAUCCCUACGGGCCCGCCA	GGGCCGGUAGCUCAGCCUGGUUAGAGCACCGGGCUUUUAACCCGGUGGUCGCGGGUUCGAAUCCCGUCCGGCCCGCCA
	GGGCCCGUAGCUCAGCCCGGUAGAGCGGCGGGCUUUUAACCCGUAGGUCCCGGGUUCAAAUCCCGGCGGGCCCG			GGGCCCGUAGCUCAGUCAGGCAGAGCGUCUGGCUUUUAACCAGACGGCCUAGGGUUCAAAUCCCUACGGGCCCGCCA	GGGCCGGUAGCUCAGCCUGGUUAGAGCGCGGGGCUUUUAACCCCGUGGCCGCGGGUUCGAAUCCCGCCCGGCCCGCCA
	GGGCCCGUAGCUCAGCCCGGUAGAGCGGCGGGCUUUUAACCCGUAGGUCGUGGGUUCGAAUCCCACCGGGCCCG			GGGCCCGUAGCUCAGUCCGGCAGAGCGACUGGCUUUUAACCAGUCGGCCUAGGGUUCAAAUCCCUACGGGCCCGCCA	GGGCCGGUAGCUCAGCCUGGUUAGAGCGCGGGGCUUUUAACCCCGUGGCCGCGGGUUCGAAUCCCGUCCGGCCCGCCA
	GGGCCCGUAGCUCAGCCUGGAAGAGCGCCGGGCUUUUAACCCGGAAGUCGCGGGUUCGAAUCCCGCCGGGCCCG			GGGCCCGUGGCUCAGCCAGGUAGAGCAGCGGGCUUUUAACCCGUUGGUCCCGGGUUCAAAUCCCGGCGGGCCCGCCA
	GGGCCCGUAGCUCAGCCUGGCAGAGCGCCUGGCUUUUAACCAGGUGGUCGGGGGUUCAAAUCCCCUCGGGCCCG			GGGCCGGUAGCUCAGCCCGGCAGAGCGGCGGGCUUUUAACCCGUUGGUCCCGGGUUCAAAUCCCGGCCGGCCCGCCA
	GGGCCCGUAGCUCAGCCUGGUAGAGCGGCGGGCUUUUAACCCGUAGGUCCCGGGUUCAAAUCCCGGCGGGCCCG			GGGCCGGUAGCUCAGCCUGGCAGAGCGGCGGGCUUUUAACCCGUAGGUCCCGGGUUCAAAUCCCGGCCGGCCCGCCA
	GGGCCCGUAGCUCAGCUAGGUAGAGCGGCGGGCUUUUAACCCGUAGGCCCCGGGUUCGAAUCCCGGCGGGCCCG			GGGCCGGUAGCUCAGCUAGGUAGAGCGACGGGCUUUUAACCCGUAGGUCCCGGGUUCGAAUCCCGGCCGGCCCGCCA
	GGGCCCGUAGCUCAGCUUGGUAGAGCGGCGGGCUUUUAACCCGUAGGUCCCGGGUUCAAAUCCCGGCGGGCCCG			GGGCCGGUAGCUCAGCUAGGUAGAGCGAUGGGCUUUUAACCCAUAGGUCCCGGGUUCAAAUCCCGGCCGGCCCGCCA
	GGGCCCGUAGCUCAGCUUGGUAGAGCGGCGGGCUUUUAACCCGUAGGUCCCGGGUUCGAAUCCCGGCGGGCCCG			GGGCUCGUAGCUCAGUCAGGCAGAGCGUCUGGCUUUUAACCAGACGGCCUAGGGUUCAAAUCCCUACGAGCCCGCCA
	GGGCCCGUAGCUCAGUCAGGCAGAGCGACUGGCUUUUAACCAGUCGGCCUAGGGUUCAAAUCCCUACGGGCCCG			GGGCUCGUAGCUUAGUCAGGCAGAGCGUCUGGCUUUUAACCAGACGGUCUAGGGUUCAAAUCCCUACGAGCCCGCCA
	GGGCCCGUAGCUCAGUCUGGCAGAGCGCCUGGCUUUUAACCAGGCGGUCGAGGGUUCAAAUCCCUUCGGGCCCG			GGGCUUGUAGCUUAGUCAGGCAGAGCGUCUGGCUUUUAACCAGACGGUCUAGGGUUCAAAUCCCUACAAGCCCGCCA
	GGGCCCGUAGCUCAGUCUGGCAGAGCGCCUGGCUUUUAACCAGGUGGUCGAGGGUUCAAAUCCCUUCGGGCCCG
	GGGCCCGUAGCUCAGUCUGGCAGAGCGCUUGGCUUUUAACCAAGCGGCCGCGGGUUCAAUUCCCGUCGGGCCCG
	GGGCCCGUAGCUCAGUCUGGCAGAGCGCUUGGCUUUUAACCAAGUGGUCGCGGGUUCAAUUCCCGUCGGGCCCG
	GGGCCCGUAGCUCAGUCUGGGAGAGCGCCUGGCUUUUAACCAGGUGGCCGCGGGUUCAACUCCCGUCGGGCCCG
	GGGCCCGUAGCUCAGUCUGGGAGAGCGCCUGGCUUUUAACCAGGUGGCCGCGGGUUCAAUUCCCGUCGGGCCCG
	GGGCCCGUAGCUCAGUCUGGGAGAGCGCUCGGCUUUUAACCGAGUGGUCGCGGGUUCAAUUCCCGUCGGGCCCG
	GGGCCCGUAGCUCAGUCUGGGAGAGCGCUUGGCUUUUAACCAAGUGGUCGCGGGUUCAACUCCCGUCGGGCCCG
	GGGCCCGUAGCUCAGUCUGGUAGAGCGCUUGGCUUUUAACCAAGUAGUCGCGGGUUCAAAUCCCGUCGGGCCCG
	GGGCCCGUAGCUUAGUCUGGUAGAGCGCCUGACUUUUAAUCAGGCGGUCGAGGGUUCGAAUCCCUUCGGGCCCG
	GGGCCCGUAGCUUAGUCUGGUAGAGCGCCUGGCUUUUAACCAGGCGGUCGAGGGUUCGAAUCCCUUCGGGCCCG
	GGGCCGAUAGCUCAGCCCGGCAGAGCGUCUGGCUUUUAACCAGACGGUCGAGGGUUCAAAUCCCUCUCGGCCCG
	GGGCCGAUAGCUCAGCCCGGCAGAGCGUCUGGCUUUUAACCAGAUGGUCGGGGGUUCAAAUCCCUCUCGGCCCG
	GGGCCGAUAGCUCAGUCCGGCAGAGCGUCUGGCUUUUAACCAGACGGUCGGGGGUUCAACUCCCUCUCGGCCCG
	GGGCCGGUAGCUCAGUCAGGCAGAGCGUCUGGCUUUUAACCAGACGGUCAUGGGUUCAAUUCCCAUCCGGCCCG
	GGGCCGGUAGCUCAGUCCGGCAGAGCGUCUGGCUUUUAACCAGACGGUCGCGUGUUCAAAUCGCGCCCGGCCCG
	GGGCCGGUAGCUCAGUCCGGCAGAGCGUCUGGCUUUUAACCAGACGGUCGCGUGUUCGAAUCGCGCCCGGCCCG
	GGGCCGGUAGCUCAGUCUGGCAGAGCGUCUGGCUUUUAACCAGACGGUCGCGUGUUCAAAUCGCGCCCGGCCCG
	GGGCCGGUAGCUCAGUUAGGCAGAGCGUCUGGCUUUUAACCAGAUGGUCGGGGGUUCAACUCCCUCCCGGCCCG
	GGGCCGGUAGCUCAGUUAGGGAGAGCGUCCGGCUUUUAACCGGACGGUCGGGGGUUCGAAUCCCUCCCGGCCCG
	GGGCCGGUAGCUCAGUUUGGCAGAGCGUCUGGCUUUUAACCAGACGGUCGCGUGUUCAAAUCGCGCCCGGCCCG
	GGGCCGGUAGCUCAGUUUGGCAGAGCGUCUGGCUUUUAACCAGACGGUCGGGGGUUCAAGUCCCUCCCGGCCCG
	GGGCCUAUAGCUCAGUUAGGUAGAGCGCCUGGCUUUUAACCAGGUGGUCGGGGGUUCAAAUCCCCUUGGGCCCG
	GGGCCUGUAGCUCAGCUAGGUAGAGCAUCUGACUUUUAAUCAGGUGGUCGGGGGUUCGAAUCCCUCCAGGCCCG
	GGGCCUGUAGCUCAGCUUGGUAGAGCACCUGGCUUUUAACCAGGUGGUCCGGGGUUCGAUUCCCCGCAGGCCCG
	GGGCCUGUAGCUCAGUUAGGCAGAGCGCCUGGCUUUUAACCAGGUGGUCGGGGGUUCAAAUCCCUCCGGGCCCG
	GGGCUCAUAGCUCAGUUAGGUAGAGCGCCUGGCUUUUAACCAGGCGGCCUGGGGUUCAAAUCCCCAUGAGCCCG
	GGGCUCGGGGCCUAUGAGGCACAGGCGUGGGACUUUUAAUCCCGAGACAGAGGGUUCGAAUCCCUCCGAGCCCG
	GGGCUCGUAGCUCAGCCAGGCAGAGCAACGGCCUUUUAAGCCGUUGGUCGCGGGUUCAAAUCCCGUCGAGCCCG
	GGGCUCGUAGCUCAGCCAGGCAGAGCAACGGGCUUUUAACCCGUUGGUCGCGGGUUCAAAUCCCGUCGAGCCCG
	GGGCUCGUAGCUCAGCCAGGCAGAGCGACGGGCUUUUAACCCGUCGGUCGCGGGUUCAAAUCCCGUCGAGCCCG
	GGGCUCGUAGCUCAGCCAGGUAGAGCAACGGGCUUUUAACCCGUUGGUCGCGGGUUCAAAUCCCGUCGAGCCCG
	GGGCUCGUAGCUCAGCCAGGUAGAGCGACGGGCUUUUAACCCGUCGGUCGCGGGUUCAAAUCCCGUCGAGCCCG
	GGGCUCGUAGCUCAGCUAGGUAGAGCAUCUGACUUUUAAUCAGGUGGUCCGGGGUUCGAUCCCCGCGAGCCCGA
	GGGCUCGUAGCUCAGCUAGGUAGAGCGCCUGGCUUUUAACCAGGUGGUCGGGGGUUCAAAUCCCUCCGGGCCCG
	GGGCUCGUAGCUCAGUCAGGCAGAGCGUCUGGCUUUUAACCAGACGGCCUAGGGUUCAAAUCCCUACGAGCCCG
	GGGCUCGUAGCUCAGUCAGGCAGAGCGUCUGGCUUUUAACCAGACGGUCUAGGGUUCAAAUCCCUACGAGCCCG
	GGGCUCGUAGCUCAGUCUGGGAGAGCGCCUGGCUUUUAACCAGGCGGUCGCGGGUUCAACUCCCGUCGGGCCCG
	GGGCUCGUAGCUCAGUUAGGCAGAGCGCCUGGCUUUUAACCAGGUGGCCGAGGGUUCAAAUCCCCCCGAGCCCG
	GGGCUCGUAGCUCAGUUAGGCAGAGCGUCUGGCUUUUAACCAGGUGGUCGAGGGUUCAAAUCCCCCCGAGCCCG
	GGGCUCGUAGCUCAGUUAGGCAGAGCGUCUGGCUUUUAACCAGGUGGUCGAGGGUUCAAAUCCCUUCGAGCCCG
	GGGCUCGUAGCUCAGUUAGGUAGAGCGCCUGGCUUUUAACCAGGCUGCCUGGGGUUCAAAUCCCCACGAGCCCG
	GGGCUGGUAGCUCAGUUAGGCAGAGCGUCUGGCUUUUAACCAGACGGUCGGGGGUUCAAGUCCCUCCCAGCCCG
	GGGUCCGUAGCUCAGCUAGGUAGAGCGUCUGGCUUUUAACCAGGCGGUCAGGGGUUCAAACCCCCUCGGACCCG
	GGGUCCGUAGCUCAGCUAGGUAGAGCGUCUGGCUUUUAACCAGGCGGUCAGGGGUUCAAAUCCCCUCGGACCCG
	GGGUCUAUAGCUCAGUUAGGUAGAGCGCCUGGCUUUUAACCAGGUGGUCGGGGGUUCAAAUCCCCUUGGGCCCG
	GGGUCUAUGGCGCAGCCAGGUAGCGCACCGGACUUUUAAUCCGGUUGUCAAGGGUCCGAAUCCCUUUAGACCCG
	GGGUCUGUGGCGCAGCCAGGUAGCGCACCGGACUUUUAAUCCGGCUGUCGUGGGUUCGAAUCCCACUAGACCCA
	GGGUUCGUAGCUCAGUUAGGCAGAGCGCCUGGCUUUUAACCAGGUGGUCGGGGGUUCAAAUCCCCUCGAGCCCG
	GGGUUCGUAGCUCAGUUAGGUAGAGCGCCUGGCUUUUAACCAGGUGGUCGGGGGUUCAAAUCCCUCCGGGCCCG
	GGGUUCGUAGCUCAGUUAGGUAGAGCGCUUGGCUUUUAACCAGGUGGUCGGGGGUUCAAAUCCCUCCGGGCCCG
	GGGUUCGUAGCUCAGUUCGGUAGAGCGCCUGGCUUUUAACCAGGUGGUCGGGGGUUCAAAUCCCUCCGGGCCCG
