## Supplemental Table 18 for "The Standard Genetic Code Lacks Redundancy For Amino Acid Codons"

### Sheet: Met (CAU)
Met(CAU)
73 nt	74 nt	75 nt	76 nt	77 nt	78 nt	79 nt	80 nt	109 nt
GCCGAGGUAGCCUAGCUGGCGGGGCGCCUGACUCAUAAUCAGGAGGUCGGGGGUUCAAAUCCCCCCCUCGGCA	GCCCGGAUAGCCUAGAUGGUUGGGGCGCCAGACUCAUAAUCUGGAGGUCGCGUGUUCGAGUCACGCUCCGGGCA	GCCCCGGUAGCUCAGCCUGGGUGGAGUGUCCGGCUCAUAACCGGAAGGUCCCGGGUUCAAAUCCCGGCCGGGGCA	GCCGCCGUAGCUCAGCUGGCAGAGCGCCGGACUCAUAAUCCGGAGGUCCCGGGUUCAAAUCCCGGCGGCGGCACCA	GCCGAGGUGGCUUAGCUGGUUAUAGCGCCCGGCUCAUAACCGGGAGGUCGAGGGUUCGAAUCCCUCCCUCGGCACCA	GCCGAGGUGGCUUAGCCUGGUUAUAGCGCUCGGCUCAUAACCGAGAGGUCGGGGGUUCAAAUCCCCCCCUCGGCACCA	GCCGGGGUCGCCUAGCCUGGUCAAGGGCGCCGGACUCAUAAUCCGGUCUUCCCGGGUUCGAAUCCCGGCCCCGGCACCA	GCGGCCGUGGGCGACGCUGGCACACAGCCACCGGGCCUCAUAUGCGCGGACACCCGAUGGUUCGAUUCCAACCGGCUGCA	GCCGGUUGCUCAGCCCGGCCGGAGUUCCCAGGGGCAAAGCCUCGCGUAAGCCUCAUAAGCGGGUCCCGGGUUCAGGCAUUGUCGCCUAGAAUUACCGGCCGGGGCACCA
GCCGCCGUAGCUCAGCGGUCAGAGCGCCCGGCUCAUAACCGGGAGGUCGCGGGUUCGAAUCCCGCCGGCGGCA	GCCCGGAUAGCCUAGUCGGUUGGGGCGCCAGACUCAUAAUCUGGAGGUCGCGUGUUCGAGUCACGCUCCGGGCA	GCCGAGGUGGCUUAGGCUGGUUAUAGCGCUCGGCUCAUAACCGAGAGGCCGGGGGUUCGAGUCCCCCCCUCGGCA	GCCGGGGUCGCCUAGCCUGGUCAAGGGCGCCGGACUCAUAAUCCGGUCAACCCGGGUUCGAAUCCCGGCCCCGGCA	GCCGAGGUGGCUUAGCUGGUUAUAGCGCCCGGCUCAUAACCGGGAGGUCGGGGGUUCGAAUCCCCCCCUCGGCACCA	GCCGCCGUAGCUCAGCCUGGCCAGAGCGCCGGACUCAUAAUCCGGUCGUCCGGGGUUCAAAUCCCCGCGGCGGCACCA
GCCGGGAUGGCUUAGUUGGAAGAGCGCCGGACUCAUAAUCCGGAGGUCUCGGGUUCAAUCCCCGAUCCCGGCA	GCCCGGAUAGCCUAGUUGGUUGGGGCGCCAGACUCAUAAUCUGGAGGCCGCGUGUUCGAGUCACGCUCCGGGCA	GCCGAGGUGGCUUAGGCUGGUUAUAGCGCUCGGCUCAUAACCGAGAGGUCGGGGGUUCAAGUCCCCCCCUCGGCA	GGAGGGAUAGUUGAGUCUGGGAAGGACGCUUGUCACAUGGACAUGAGAGCGUGGGUUCAAAUCCCACUCCCUCCG	GCCGCCGUAGCUCAGCCGGGCAGAGCGCCGGGCCCAUAACCCGGUGGCCCGGGGUUCAAAUCCCCGCGGCGGCACCA	GCCGCCGUAGCUCAGCGCGGUCAGAGCGCCGGACUCAUGAUCCGGUGGUCCCGGGUUCAAGUCCCGGCGGCGGCACCA
GCCGGGGUGGCUCAGCUGGAGGAGCGCCGGACUCAUAAUCCGGAGGUCUCGGGUUCGAUCCCCGAUCCCGGCA	GCCCGGAUAGCCUAGUUGGUUGGGGCGCCAGACUCAUAAUCUGGAGGUCGCGUGUUCGAGUCACGCUCCGGGCA	GCCGAGGUGGCUUAGGCUGGUUAUAGCGCUCGGCUCAUAACCGAGAGGUCGGGGGUUCGAGUCCCCCCCUCGGCA	GGAGGGGUAGUUGAGUCUGGGAAGAACGCUUGUCACAUGGACAUGAGAGCGUGGGUUCAAAUUCCAUCCCCUCCG	GCCGCCGUAGCUCAGCCUGGCAGAGCGCCGGACUCAUAAUCCGGAGGUCCCGGGUUCGAAUCCCGGCGGCGGCACCA	GCCGCGGUAGCUCAGCCCUGGUGGAGCGCCGGACUCAUAAUCCGGAGGUCCGGGGUUCGAAUCCCCGCCGCGGCACCA
GCCGGGGUGGCUCAGUUGGUAGAGCGUCGGACUCAUAAUCCGAAGGCCUCGGGUUCAAUCCCCGACCCCGGCA	GCCCGGAUGGCCUAGCAGGUCAAGGCGCCAGACUCAUAAUCUGGAGACCGCGUGUUCGAGUCACGCUCCGGGCA	GCCGCCGUAGCUCAGCCCGGCUAGAGCGCCGGACUCAUAAUCCGGUUGUCCCGGGUUCAAAUCCCGGCGGCGGCA		GCCGGGAUGGCUCAGCCUGGUAGAGCGUCGGACUCAUAAUCCGAAGGCCGAGGGUUCGAACCCCUCUCCCGGCACCA	GCCGGGGUAGCUUAGCCUGGUCAAAGCGCCCGGCUCAUAACCGGGAGAUCCGGGGUUCGAAGCCCCGCCCCGGCACCA
GCCGGGGUGGCUUAGCUGGAGGAGCGCCGGACUCAUAAUCCGGAGGUCUCGGGUUCGAUCCCCGAUCCCGGCA	GCCCGGGUAGCCUAGUUGGUUGGGGCGCCAGACUCAUAAUCUGGAGGUCGCGUGUUCGAGUCACGCUCCGGGCA	GCCGCCGUAGCUCAGCCCGGUUAGAGCGCCAGACUCAUAAUCUGGUGGUCGCGGGUUCAAAUCCCGCCGGCGGCA		GCCGGGGCAGCUUAGCCUGGUAGAGCGCGGGGCUCAUAACCCCGAGGUCCCGGGUUCAAAUCCCGGCCCCGGCACCA	GCCGGGGUAGCUUAGCCUGGUCAGAGCGCUCGGCUCAUAACCGAGAGGUCCGGGGUUCAAAGCCCCGCCCCGGCACCA
	GCCCGGGUGGCUUAGCUGGACAUAGCGCCGCACUCAUAAUGCGGAGAUCGAGGGUUCGGAGCCCUCCCCGGGCA	GCCGCCGUAGCUCAGCCUGGCUAGAGCGCCGGACUCAUAAUCCGGUUGUCCGGGGUUCAAAUCCCCGCGGCGGCA			GCCGGGGUGGCUCAGCCUGGUCAGAGCGCCCGGCUCAUAACCGGGAGGUCGCGGGUUCAAAGCCCGCCCCCGGCACCA
	GCCCGGGUGGCUUAGCUGGACAUAGCGCCGCACUCAUAAUGCGGAGAUCGUGGGUUCGGAGCCCACCCCGGGCA	GCCGCCGUAGCUCAGCCUGGUCAGAGCGCCGGACUCAUAAUCCGGUUGCCCCGGGUUCAAGUCCCGGCGGCGGCA			GCGGGGGUAGCUUAGCCCGGCUAGAGCGCCCGGCUCAUAACCGGGAGGUCCCGGGUUCAAAUCCCGGCCCCCGCACCA
	GCCCGGGUGGCUUAGCUGGUCAUAGCGCCGCACUCAUAAUGCGGAGAUCGAGGGUUCAAAACCCUCCCCGGGCA	GCCGCCGUAGCUCAGCCUGGUUAGAGCGCCGGACUCAUAAUCCGGUUGCCCCGGGUUCAAGUCCCGGCGGCGGCA
	GCCCGGGUGGCUUAGUUGGACAUAGCGCCGCACUCAUAAUGCGGAGAUCGUGGGUUCGGAGCCCACCCCGGGCA	GCCGCCGUAGCUCAGCCUGGUUAGAGCGCCGGACUCAUAAUCCGGUUGUCCCGGGUUCAAGUCCCGGCGGCGGCA
	GCCGAGGUAGCCUAGCUGGUCGGGGCGACGGACUCAUAAUCCGUAGGUCCCGGGUUCAAAUCCCGGCCUCGGCA	GCCGCCGUAGCUCAGCCUGGUUAGAGCGCCGGACUCAUAAUCCGGUUGUCCGGGGUUCAAAUCCCCGCGGCGGCA
	GCCGAGGUAGCCUAGCUGGUUGGGGCGCCUGACUCAUAAUCAGGAGGUCGGGGGUUCGAAUCCCCCCCUCGGCA	GCCGCCGUAGCUCAGCUCGGCUAGAGCGCCGGACUCAUAAUCCGGUUGCCCCGGGUUCAAAUCCCGGCGGCGGCA
	GCCGAGGUGGCCUAGCUGGUCGGGGCGACGGACUCAUAAUCCGUAGGUCGCGGGUUCGAAUCCCGCCCUCGGCA	GCCGGGGUAGCUCAGCCUGGUCAGAGCGCUCGGCUCAUAACCGAGAGGUCCGGGGUUCAAAGCCCCGCCCCGGCA
	GCCGAGGUGGCUCAGCCUGGUAGAGCGAUGGACUCAUAAUCCAUAGGUCGUGGGUUCAAAGCCCACCCUCGGCA	GCCGGGGUAGCUCAGCCUGGUUAGAGUGCCAGACUCAUAAUCUGGAGGUCGCGAGUUCGAAACUCGCCCCCGGCA
	GCCGAGGUGGCUUAGCGGGUUAUAGCGCCCGGCUCAUAACCGGGAGGUCGAGGGUUCGAAUCCCUCCCUCGGCA	GCCGGGGUAGCUCAGCCUGGUUUGAGCGCCGGACUCAUAAUCCGGAGGUCCCGGGUUCAAAUCCCGGCCCCGGCA
	GCCGCCGUAGCUCAGCCUGGAAGAGCGCUCGGCUCAUAACCGGGUUGCCCCGGGUUCAAAUCCCGGCGGCGGCA	GCCGGGGUAGCUCAGCUUGGUUAGAGCGUACGACUCAUAAUCGUAAGGUCGCGGGCUCAAAUCCCGCCUCCGGCA
	GCCGCCGUAGCUCAGCCUGGCAGAGCGCCGGACUCAUAAUCCGGUUGUCCCGGGUUCAAAUCCCGGCGGCGGCA	GCGGCGGUAGCUCAGCCUGGUUAGAGCGCUCGGCUCAUAACCGGGAAGCCCCGGGUUCAAAUCCCGGCCGCCGCA
	GCCGCCGUAGCUCAGCGGGUUAGAGCGCCGGACUCAUAAUCCGGAGGUCCCGGGUUCAAAUCCCGGCGGCGGCA	GCGGCGGUAGCUCAGCCUGGUUAGAGCGCUCGGCUCAUAACCGGGAAGUCCCGGGUUCAAAUCCCGGCCGCCGCA
	GCCGGGAUAGCUCAGCCGGUCAGAGUGCCAGACUCAUAAUCUGGAGGUCGUGGGAUCAAAACCCACUCCCGGCA	GCGGCGGUAGCUCAGCCUGGUUGGAGCGCCCGGCUCAUAACCGGGAGGACCCGGGUUCAAAUCCCGGCCGCCGCA
	GCCGGGGUGGCCUAGCUGGUUAGGGCGCCAGACUCAUAAUCUGGAAGUCACGGGUUCGGAUCCCGUUCCCGGCA	GCGGGGGUAGCUCAGCCUGGUUGGAGCGCCCGGCUCAUAACCGGGAGGACCCGGGUUCAAAUCCCGGCCCCCGCA
	GCCGGGGUGGCCUAGCUGGUUAGGGCGCCAGACUCAUAAUCUGGAAGUCGCGGGCUCGAAUCCCGCCCCCGGCA	GCGGGGGUAGCUCAGCCUGGUUGGAGCGCCCGGCUCAUAACCGGGAGGACCCGGGUUCGAAUCCCGGCCCCCGCA
	GCCGGGGUGGCCUAGCUGGUUAGGGCGCGAGACUCAUAAUCUCGAAGUCGCGGGCUCGAAUCCCGCCCCCGGCA	GCUGCGGUAGCCUAGCUUGGUCAGGGCGCCAGACUCAUAAUCUGGAGGUCGUGGGUUCGGAUCCCACUCGCAGCA
	GCCGGGGUGGCUCAGCCUGGUGGAGCGUCGGACUCAUAAUCCGAAGGUCCCGGGUUCAAACCCCGGCCCCGGCA	GUCGGAGUGGCCUAGUCUGGUUAGGGCGUCGGACUCAUAAUCCGAAGGUCGGGGGUUCGGAUCCCCCCUCCGACA
	GCCGGGGUGGCUCAGCUGGUUAGAGCGCACGGCUCAUAACCGUGAGAUCGCGGGUUCGAAUCCCGCCCCCGGCA	GUCGGAGUGGCCUAGUCUGGUUAGGGCGUCGGACUCAUAAUCCGGAGGUCGGGGGUUCGGAUCCCCCCUCCGACA
	GCCGGGGUGGCUCAGCUGGUUAGAGCGCACGGCUCAUAACCGUGAGGCCGCGGGUUCGAAUCCCGCCCCCGGCA
	GCCGGGGUGGCUCAGCUGGUUAGAGCGCACGGCUCAUAACCGUGAGGCCGCGGGUUCGAAUCCCGCUCCCGGCA
	GCCGGGGUGGCUCAGCUGGUUAGAGCGCACGGCUCAUAACCGUGAGGUCGCGGGUUCAAAUCCCGCCCCCGGCA
	GCCGGGGUGGCUCAGCUGGUUAGAGCGCACGGCUCAUAACCGUGAGGUCGCGGGUUCGAAUCCCGCCCCCGGCA
	GCCGGGGUGGCUCAGCUGGUUAGAGCGCGCGGCUCAUAACCGCGAGGUCGCGGGUUCGAAUCCCGCCCCCGGCA
	GCCGGGGUGGCUCAGUUGGUUAGAGCGCACGGCUCAUAACCGUGAGGCCGCGGGUUCGAAUCCCGCCCCCGGCA
	GCUGCGGUGGCCUAGCUGGUUAGGGCGCCAGACUCAUAAUCUGGAGAUCGGGGGAUCGUAACCCUCUCGCAGCA
	GCUGCGGUGGCCUAGCUGGUUAGGGCGCCAGACUCAUAAUCUGGAGAUCGUGGGAUCGUAACCCACUCGCAGCA
	GCUGCGGUGGCCUAGCUGGUUAGGGCGCCAGACUCAUAAUCUGGAGGUCGUGGGUUCGGAUCCCACCCGCAGCA
	GCUGCGGUGGCCUAGCUGGUUAGGGCGCGGGACUCAUAAUCCCGAGGUCGGGGGUUCGGAUCCCUCUCGCAGCA
	GCUGCGGUGGCCUAGUCGGUUAGGGCGCCAGACUCAUAAUCUGGAAAUCGUGGGUUCGGAUCCCACCCGCAGCA
	GCUGCGGUGGCCUAGUUGGUUAGGGCGCCAGACUCAUAAUCUGGAAAUCGUGGGUUCGGAUCCCACCCGCAGCA
	GCUGUCGUGGCCUAGUCGGUUAGGGCGCCAGACUCAUAAUCUGGAGGUCGCGGGUUCGGAUCCCGUCGACAGCA
	GCUGUUGUGGCCUAGCUGGUUAGGGCGCCAGACUCAUAAUCUGGAGGUCGCGGGUUCGGAUCCCGUCAACAGCA
	GGCCGGGUGGCUUAGCUGGACAUAGCGCCGCACUCAUAAUGCGGAGAUCGUGGGUUCGGAGCCCACCCCGGCCA
	GGGCCCGUAGCUCAGCAUGGUGGAGCGUCCGGCUCAUAACCGGAAGGUCCCGGGUUCAAAUCCCGGCGGGCCCA

### Sheet: iMet (CAU)
iMet(C+AU)
74 nt	75 nt	76 nt	77 nt	78 nt	79 nt
AGCGGCGUAGGCCAGCCUGGUAGGCCGCAGGGCUCAUAACCCUGAGGUCCCUGGUUCAAGUCCAGGCGCCGCUA	AGCAGGGUGGGGUAGUCUGGUGAUCCCGCGGGGCUCAUAACCCCGAGAGCCCUAGUUCAAAUCUAGGCCCUGCUA	AGCGAGGUAGGGUAGCCAGGCCCAUCCCGCCGGGCUCAUAACCCGGAGAUCCGAAGUUCGAAUCUUCGCCUCGCUA	AGCGGGGUAGGCCAGCCUGGUAGGCCGCGGGGCUCAUAACCCCGAGGUCCCCGGUUCAAAUCCGGGCCCCGCUACCA	AGCGAGGUAGGGUAGCCAGGAUAUCCCGUCGGGCUCAUAACCCGGAGACCGGUCGUUCAAAUCGACCCCUCGCUACCA	AGCGAGGUAGGGUAGCCAGGCCUAUCCCGCCGGGCUCAUAACCCGGAGAUCAGAAGUUCAAAUCUUCUCCUCGCUACCA
AGCGGCGUAGGGAAGCCUGGUAUCCCGCAGGGCUCAUAACCCUGAGGUCCCUGGUUCAAAUCCAGGCGCCGCUA	AGCAGGGUGGGGUAGUCUGGUGAUCCCGCGGGGCUCAUAACCCCGAGAUCCCUAGUUCAAAUCUAGGCCCUGCUA	AGCGAGGUAGGGUAGCCAGGCCUAUCCCGCCGGGCUCAUAACCCGGAGACCAGAAGUUCAAAUCUUCUCCUCGCUA	AGCGGGGUAGGGCAGCCAGGUAGCCCGCGGGGCUCAUAACCCCGAGGUCGGUGGUUCAAAUCCACCCCCCGCUACCA	AGCGGGGUGGGCUAGCCUGGUAAGGCCGCGGGGCUCAUAACCCCGAGGUCCCUGGUUCAAAUCCAGGCCCCGCUACCA	AGCGAGGUAGGGUAGCCAGGCCUAUCCCGUCGGGCUCAUAACCCGAAGAUCGGACGUUCAAAUCGUCCCCUCGCUACCA
AGCGGCGUAGGGAAGCCUGGUAUCCUGCGGGGCUCAUAACCCCGAGGUCGGUGGUUCGAAUCCACCCGCCGCUA	AGCGAGGUAGGGUAGUCAGGAGAUCCCGACGGGCUCAUAACCCGUAGACCGAUGGUUCAAAUCCAUCCCUCGCUA	AGCGAGGUAGGGUAGCCAGGCCUAUCCCGCCGGGCUCAUAACCCGGAGAUCAGAAGUUCAAAUCUUCUCCUCGCUA	AGCGGGGUAGGGCAGCCUGGUAGCCCGCGGGGCUCAUAACCCCGAGGUCGGUGGUUCAAAUCCACCCCCCGCUACCA	AGCGGGGUGGGGCAGCUAGGAGUGCCCGCCGGGCUCAUAACCCGGAGGUCCGAGGUUCAAAUCCUCGCCCCGCUACCA	AGCGGGGCGGGGUAGCCAGGUCCAUCCCGCCGGGCUCAUAACCCGGAGGUCCCGGGUUCAAAUCCCGGCCCCGCUACCA
AGCGGCGUAGGGCAGCCUGGUAGCCCGCGGGGCUCAUAACCCCGAGGUCCCUGGUUCAAGUCCAGGCGCCGCUA	AGCGAGGUAGGGUAGUCAGGAUAUCCCGACGGGCUCAUAACCCGUAGAUCGAUGGUUCAAAUCCAUCCCUCGCUA	AGCGGGGUAGGGUAGCCAGGCCCAUCCCGCCGGGCUCAUAACCCGGAGAUCCGAAGUUCAAAUCUUCGCCCCGCUA	AGCGGGGUAGGGUAGCCUGGCAGCCCGCGGGGCUCAUAACCCCGAGGUCGGUGGUUCAAAUCCACCCCCCGCUACCA	AGCGGGGUGGGGCAGCUAGGAGUGCCCGCCGGGCUCAUAACCCGGAGGUCGGAAGUUCAAAUCUUCCCCCCGCUACCA	AGCGGGGUAGGGUAGCCAGGCCUAUCCCGCCGGGCUCAUAACCCGGAGAUCGGUGGUUCAAAUCCACCCCCCGCUACCA
AGCGGGGUAGGCCAGCCAGGUAGGCCGCGGGGCUCAUAACCCCGAGGUCCCGGGUUCAAAUCCCGGCCCCGCUA	AGCGAGGUGGGGAAGCCAGGUUAUCCCGGCGGGCUCAUAACCCGCAGAGCGGUUGUUCAAAUCAACCCCUCGCUA	AGCGGGGUAGGGUAGCCAGGUCCAUCCCGCCGGGCUCAUAACCCGGAGAUCGGAGGUUCAAAUCCUCCCCCCGCUA	AGCGGGGUAGGGUAGCCUGGUAGCCCGCGGGGCUCAUAACCCCGAGAUCGGUGGUUCAAAUCCACCCCCCGCUACCA	AGCGGGGUGGGGCAGCUAGGAGUGCCCGCCGGGCUCAUAACCCGGAGGUCGGAGGUUCAAAUCCUCCCCCCGCUACCA	AGCGGGGUAGGGUAGCCAGGUCCAUCCCGCCGGGCUCAUAACCCGGAGAUCGGAGGUUCAAAUCCUCCCCCCGCUACCA
AGCGGGGUAGGCCAGCCUGGUAGGCCGCGGGGCUCAUAACCCCGAGGUCCCCGGUUCAAAUCCGGGCCCCGCUA	AGCGAGGUGGGGUAGUCAGGAAAUCCCGACGGGCUCAUAACCCGUAGACCGAUGGUUCAAAUCCAUCCCUCGCUA		AGCGGGGUAGGGUAGCCUGGUAGCCCGCGGGGCUCAUAACCCCGAGGUCGGUGGUUCAAAUCCACCCCCCGCUACCA	AGCGGGGUGGGGUAGUCAGGAAAUCCCGACGGGCUCAUAACCCGUAGAUCAGUAGUUCAAAUCUACUCCCCGCUACCA	AGCGGGGUAGGGUAGCCAGGUCUAUCCCGCCGGGCUCAUAACCCGGAGAUCGGAGGUUCAAAUCCUCCCCCCGCUACCA
AGCGGGGUAGGGCAGCCAGGUAGCCCGCGGGGCUCAUAACCCCGAGGUCGGUGGUUCAAAUCCACCCCCCGCUA	AGCGAGGUGGGGUAGUCAGGAAAUCCCGGCGGGCUCAUAACCCGUAGACCGAUGGUUCAAAUCCAUCCCUCGCUA		AGCGGGGUGGGGAAGCCAGGUAUCCCGCGGGGCUCAUAACCCCGAGGACGGUGGUUCAAAUCCACCCCCCGCUACCA		AGCGGGGUGGGGUAGCCAGGUCCAUCCCGCCGGGCUCAUAACCCGGAGAUCGGAGGUUCAAAUCCUCCCCCCGCUACCA
AGCGGGGUAGGGCAGCCUGGUAGCCCGCGGGGCUCAUAACCCCGAGGCCGGUGGUUCAAAUCCACCCCCCGCUA	AGCGAGGUGGGGUAGUCAGGAAAUCCCGGCGGGCUCAUAACCCGUAGAUCAAUGGUUCAAAUCCAUUCCUCGCUA		CGCGCGGUGGGGAAGCCAGGUAUCCCGCGGGGCUCAUAACCCCGAGGACGGUGGUUCAAAUCCACCCCGCGCGACCA
AGCGGGGUAGGGCAGCCUGGUAGCCCGCGGGGCUCAUAACCCCGAGGUCGGUGGUUCAAAUCCACCCCCCGCUA	AGCGAGGUGGGGUAGUCAGGAUAUCCCGACGGGCUCAUAACCCGUAGACCGAUGGUUCAAAUCCAUCCCUCGCUA
AGCGGGGUAGGGUAGCCUGGUAGCCUGCGGGGCUCAUAACCCCGAGGUCCCCGGUUCAAAUCCGGGCCCCGCUA	AGCGAGGUGGGGUAGUCAGGAUAUCCCGGCGGGCUCAUAACCCGUAGAUCGAUGGUUCAAAUCCAUCCCUCGCUA
AGCGGGGUAGGGUAGCCUGGUAGCCUGCGGGGCUCAUAACCCCGAGGUCCCCGGUUCGAAUCCGGGCCCCGCUA	AGCGGCGUAGGCCAGCCUGGUAAGGCCGCAGGGCUCAUAACCCUGAGGUCCCUGGUUCAAAUCCAGGCGCCGCUA
AGCGGGGUGGGGCAGCCUGGUAGCCCGCCGGGCUCAUAACCCGGAGGUCGGAGGUUCGAAUCCUCCCCCCGCUA	AGCGGGAUGGGAUAGCCAGGAGAUUCCGCCGGGCUCAUAACCCGGAGACCGGACGUUCAAAUCGUCCUCCCGCUA
	AGCGGGAUGGGAUAGCCAGGAGAUUCCGCCGGGCUCAUAACCCGGAGAUCGGACGUUCAAAUCGUCCUCCCGCUA
	AGCGGGAUGGGAUAGCCAGGAGAUUCCGCCGGGCUCAUAACCCGGAGAUCGGUAGUUCAAAUCUACCUCCCGCUA
	AGCGGGAUGGGAUAGCCAGGAGAUUCCGGCGGGCUCAUAACCCGCAGACCGGUAGUUCAAAUCUACCUCCCGCUA
	AGCGGGAUGGGAUAGCCAGGAGAUUCCGGCGGGCUCAUAACCCGCAGAUCGGUAGUUCAAAUCUACCUCCCGCUA
	AGCGGGAUGGGAUAGCCAGGAGAUUCCGGCGGGCUCAUAACCCGUAGAUCGGUGGUUCAAAUCCACCUCCCGCUA
	AGCGGGAUGGGAUAGCUAGGAGAUUCCGGCGGGCUCAUAACCCGCAGAUCGGUGGUUCAAAUCCACCUCCCGCUA
	AGCGGGGUAGGGUAGCCAGGAGAUCCCGACGGGCUCAUAACCCGUAGACCAAUGGUUCGAAUCCAUUCCCCGCUA
	AGCGGGGUAGGGUAGCCAGGAUAUCCCGUCGGGCUCAUAACCCGGAGACCGGUCGUUCAAAUCGACUCCCCGCUA
	AGCGGGGUAGGGUAGUCAGGAGAUCCCGACGGGCUCAUAACCCGUAGAUCAAUGGUUCAAAUCCAUUCCCCGCUA
	AGCGGGGUAGGGUAGUCAGGAUAUCCCGACGGGCUCAUAACCCGUAGACCAGUAGUUCAAAUCUACUCCCCGCUA
	AGCGGGGUGGGGAAGCCAGGUCAUCCCGGCGGGCUCAUAACCCGCAGAUCGGUGGUUCAACUCCACCCCCCGCUA
	AGCGGGGUGGGGAAGCCAGGUCAUCCCGGCGGGCUCAUAACCCGCAGUUCAGUAGUUCAAAUCUACUCCCCGCUA
	AGCGGGGUGGGGAAGUCAGGUCAUCCCGGCGGGCUCAUAACCCGCAGAUCAGUAGUUCAAAUCUACUCCCCGCUA
	AGCGGGGUGGGGCAGCUAGGAGUGCCCGCCGGGCUCAUAACCCGGAGGUCCGAGGUUCAAAUCCUCGCCCCGCUA
	AGCGGGGUGGGGUAGCCAGGAAAUCCCGACGGGCUCAUAACCCGUAGAUCAGUAGUUCAAAUCUACUCCCCGCUA
	AGCGGGGUGGGGUAGCCAGGAAAUCCCGCCGGGCUCAUAACCCGGAGAUCGGUGGUUCAAAUCCACCCCCCGCUA
	AGCGGGGUGGGGUAGCCAGGAGAUCCCGACGGGCUCAUAACCCGUAGACCGAUGGUUCGAAUCCAUCCCCCGCUA
	AGCGGGGUGGGGUAGCCAGGAGAUCCCGACGGGCUCAUAACCCGUAGAUCGGUGGUUCGAAUCCAUCCCCCGCUA
	AGCGGGGUGGGGUAGCCAGGUAAUCCCGGCGGGCUCAUAACCCGCAGAUCCGUGGUUCAAAUCCACGCCCCGCUA
	AGCGGGGUGGGGUAGCCUGGUGAACCCGCGGGGCUCAUAACCCCGAGAUCCCUGGUUCAAAUCCAGGCCCCGCUA
	AGCGGGGUGGGGUAGCUAGGAGAUCCCGACGGGCUCAUAACCCGUAGACCGAUGGUUCGAAUCCAUCCCCCGCUA
	AGCGGGGUGGGGUAGUCAGGAAAUCCCGAUGGGCUCAUAACCCGUAGAUCGAUGGUUCAAAUCCAUCCCCCGCUA
	AGCGGGGUGGGGUAGUCAGGACAUCCCGACGGGCUCAUAACCCGUAGAUCAAUGGUUCAAAUCCAUUCCCCGCUA
	AGCGGGGUGGGGUAGUCAGGAGAUCCCGACGGGCUCAUAACCCGUAGACCAAUGGUUCAAAUCCAUUCCCCGCUA
	AGCGGGGUGGGGUAGUCAGGAGAUCCCGAUGGGCUCAUAACCCGUAGAUCGAUGGUUCAAAUCCAUCCCCCGCUA
	AGCGGGGUGGGGUAGUCAGGUAAUCCCGGCGGGCUCAUAACCCGCAGAUCCGUGGUUCAAAUCCACGCCCCGCUA
	AGCGGGGUGGGGUAGUCAGGUAAUCCCGGCGGGCUCAUAACCCGCAGAUCGGCCGUUCAAAUCGGCCCCCCGCUA
	AGCGGGGUGGGGUAGUCAGGUGAUCCCGGCGGGCUCAUAACCCGCAGAUCCGUGGUUCAAAUCCACGCCCCGCUA
	AGCGGGGUGGGGUAGUCUGGUAAUCCCGCGGGGCUCAUAACCCCGAGAGCCCUAGUUCAAAUCUAGGCCCCGCUA
	AGCGGGGUGGGGUAGUCUGGUGAUCCCGCGGGGCUCAUAACCCCGAGAGCCCUAGUUCAAAUCUAGGCCCCGCUA
	CGCGGGGUGGGGCAGCCUGGAGUGCCCGGGGGGCUCAUAACCCCCAGGUCCCCGGUUCAAAUCCGGGCCCCGCGU
