## Supplemental Table 19 for "The Standard Genetic Code Lacks Redundancy For Amino Acid Codons"

### Sheet: Phe (GAA)
Phe (GAA)
70 nt	71 nt	72 nt	73 nt	74 nt	75 nt	76 nt	77 nt
AGGUAGCUCAGUGGGAGAGCGCUGCCCUGAAGAGGCAGUUGUCCCCGGUUCGAAUCCCCCGGCUGGUGUA	GCUAAUAGAGCUUGUAAAUUGGCGUGCGGCUGAAGACCGCAUAGUCGCCGGUUCAAAUCCGGCUCCGGGCA	GCAGCCGUAGCUCAGCGGGAGAGCGCCCGGCUGAAGACCGGGCGGUCCCGGGUUCAAAUCCCGGCGGCUGCA	GCCAUGGUAGUUCAGUUGGGAGAACGCCAGACUGAAGAUCUGGAUGUCGCUGGUUCAAGUCCGGCCCAUGGCA	GCCAAGGUAGUUCAGCCUGGGAGAACGCUGGACUGAAGAUCCAGUUGUCGGGUGUUCGAAUCACCCCCUUGGCA	GCCCAGGUAGCUCAGUGGGAGAGCGCUGCCCUGAAGAGGCAGUUGUCCCCGGUUCGAAUCCGGGUCUGGGCACCA	GCCGCCGUAGCUCAGUUGGGAGAGCGCGUGACUGAAGAUCACGAGGUCGCUGGUUCGAACCCGGCUGGCGGCACCA	GCCAGGGUAGCUCAGCCUGGGAGAGCACUCGGCUGAAGACCGAGCUGUCGCGCGUUCAAAUCCCGCCCCUGGCACCA
	GGAUCGAUAGCGCAACGGGAGCGCACCGCCCUGAAGAGGCGGAGGUCCCGGUUCGAGUCCGGGUCGAUCCA	GCCGCCGUAGCUCAGCGGGAGAGCGCCCGGCUGAAGACCGGGUCGUCCGGGGUUCGAAUCCCCGCGGCGGCA	GCCAUGUUAGUUCAGUUGGGAGAACGCCAGACUGAAGAUCUGGAUGUCGCUGGUUCAAGUCCGGCACAUGGCA	GCCCAGGUAGCUCAGUCCGGGAGAGCGUCAGACUGAAGAUCUGAAUGUCCCCGGUUCGAAUCCGGGUCUGGGCA	GCCGCCGUAGCUCAGCGGGAGAGCGCCCGGCUGAAGACCGGGAGGUCCGGGGUUCGAAUCCCCGCGGCGGCACCA	GCCGGGGUAGCUCAGCUGGGAGAGCGCUCGGCUGAAGACCGAGAGGUCCCGGGUUCAAAUCCCGGCCCCGGCACCA	GCCCAGGUAGCUCAGUCUGGGAGAGCGCUGCCCUGAAGAGGCAGUUGUCCCCGGUUCAAAUCCGGGUCUGGGCACCA
		GCCGCCGUAGCUCAGUGGGAGAGCGCCCGGCUGAAGACCGGGCGGUCCGGGGUUCAAGUCCCCGCGGCGGCA	GCCCAAGUAGCUCAGUUGGGAGAGCGUCAGACUGAAGAUCUGAAUGUCCCCGGUUCGAGUCCGGGCUUGGGCA	GCCCAGGUAGCUCAGUUCGGGAGAGCGCUGCCCUGAAGAGGCAGUUGUCCCCGGUUCAAAUCCGGGUCUGGGCA	GCCGCCGUAGCUCAGCGGGAGAGCGCCCGGCUGAAGACCGGGCGGUCCGGGGUUCGAAUCCCCGCGGCGGCACCA		GCCCAGGUAGCUCAGUUUGGGAGAGCGCUGCCCUGAAGAGGCAGUUGUCCCCGGUUCGAGUCCGGGUCUGGGCACCA
		GCCGGGGUAGCUCAGAGGGAGAGCGUCCGGCUGAAGACCGGAAGGUCGAGGGUUCAAAUCCCUCCCCCGGCA	GCCCAAGUAGCUCAGUUGGGAGAGCGUCAGACUGAAGAUCUGAAUGUCCCCGGUUCGAGUCCGGGUUUGGGCA	GCCCCUGUAGCUCAGACUGGGAGAGCGCCAGACUGAAGAUCUGGUUGUCCCCGGUUCAAAUCCGGGCGGGGGCA	GCCGCCGUAGCUCAGCGGGAGAGCGCCCGGCUGAAGACCGGGUGGUCCGGGGUUCGAAUCCCCGCGGCGGCACCA		GCCCCGGUAGCUCAGCCUGGGAGAGCACCCGGCUGAAGACCGGGGGGUCCCGGGUUCAAGUCCCGGCCGGGGCACCA
		GCCUAGGUAGCUCAGUGGGAGAGCGCUGCCCUGAAGAGGCAGUUGUCCCCGGUUCGAAUCCGGGUCUGGGCA	GCCCAGAUAGCUCAGUAGGGAGAGCGCUGCCCUGAAGAGGCAGUUGUCCCCGGUUCAAGUCCGGGUCUGGGCA	GCCCGGGUAGCUCAGCCAGGGAGAGCGUGCGGCUGAAGACCGCAUAGUCCCCGGUUCAAAUCCGGGUCCGGGCA	GCCGCCGUAGCUCAGCUUUGGGAGAGCGCCCGGCUGAAGACCGGGAGGUCGGGGGUUCAAAUCCCCCCGGCGGCA		GCCCCGGUAGCUCAGCCUGGGAGAGCGACCGGCUGAAGACCGGUAGGUCCCGGGUUCAAGUCCCGGCCGGGGCACCA
		GCGGCCGUAGCUCAGCGGGAGAGCGCCCGGCUGAAGACCGGGCGGUCCCGGGUUCAAAUCCCGGCGGCCGCA	GCCCAGGUAGCUCAGUUGGGAGAGCGCUGCCCUGAAGAGGCAGUUGUCCCCGGUUCAAGUCCGGGUCUGGGCA	GCCCGGGUAGCUCAGCCUGGGAGAGCGCGCGGCUGAAGACCGCGUAGUCCCCGGUUCAAAUCCGGGUCCGGGCA	GCCUAGGUAGCUCAGUGGGAGAGCGCUGCCCUGAAGAGGCAGUUGUCCCCGGUUCGAAUCCGGGUCUGGGCACCA		GCCGCCGUAGCUCAGCCCGGGAGAGCGCCCGGCUGAAGACCGGGUUGUCGGGGGUUCAAAUCCCCCCGGCGGCACCA
		GGGGCAUUAGCUAAGCGGGAAAGCGACAGUCUGAAGAUCUGUUCAUCGCUGGUUCAAAUCCAGCAUGUCCCA	GCCCUGUUAGCUCAGUUGGGAGAGCGCCAGACUGAAGAUCUGGAUGUCGCUGGUUCAAGUCCGGCACAGGGCA	GCCCGGGUAGCUCAGCCUGGGAGAGCGUGCGGCUGAAGACCGCAUAGUCGCCGGUUCAAAUCCGGCUCCGGGCA	GCGGCCGUAGCUCAGCGGGAGAGCGCCCGGCUGAAGACCGGGCGGGCCCGGGUUCAAAUCCCGGCGGCCGCACCA		GCCGCGGCAGCUCAGCCUGGGAGAGCGCCGGACUGAAGAUCCGGUGGGCCCGGGUUCAAAUCCCGGCCGCGGCACCA
		GGGGCGGUAGCUCAGCGGGAGAGCGCCCGGCUGAAGACCGGGAGGUCGGGGGUUCAAAUCCCCCCCGCCCCA	GCCGCAGUAACUCAGCUGGGAGAGUGCAAGACUGAAGAUCUUGAAGUCGCUGGUUCGAGCCCGGCCUGCGGCA	GCCCGGGUAGCUCAGCUCGGGAGAGCGUGCGGCUGAAGACCGCAUGGUCGCCGGUUCAAAUCCGGCUCCGGGCA	GCGGCCGUAGCUCAGCGGGAGAGCGCCCGGCUGAAGACCGGGCGGUCCCGGGUUCAAAUCCCGGCGGCCGCACCA		GCCGCGGUAGUUCAGCCCGGGAGAACGCUGGACUGAAGAUCCAGUUGUCGGGUGUUCAAAUCACCCCCGCGGCACCA
			GCCGCCGUAGCUCAGCUGGGAGAGCGCCCGGCUGAAGACCGGGAUGCCCGGGGUUCAAGUCCCCGCGGCGGCA	GCCCGGGUAGCUCAGCUUGGGAGAGCGUGCGGCUGAAGACCGCAUAGUCGCCGGUUCAAAUCCGGCUCCGGGCA	GCGGCCGUAGCUCAGCGGGAGAGCGCCCGGCUGAAGACCGGGCGGUCCCGGGUUCAAGUCCCGGCGGCCGCACCA		GCCGCGGUAGUUCAGCCUGGGAGAACGCUGGACUGAAGAUCCAGUUGUCGGGUGUUCAAAUCACCCCCGCGGCACCA
			GCCGCCGUAGCUCAGCUGGGAGAGCGCCCGGCUGAAGACCGGGAUGUCCGGGGUUCAAGUCCCCGCGGCGGCA	GCCCUAGUAGCUCAGACUGGGAGAGCGCCAGACUGAAGAUCUGGUUGUCCCCGGUUCAAAUCCGGGCUGGGGCA			GCCGGGGUAGCUCAGCCUGGGAGAGCAUCCGGCUGAAGACCGGAGGGUCCCGGGUUCAAGUCCCGGCCCCGGCACCA
			GCCGCGGUAGCUCAGUAGGGAGAGCGUCAGACUGAAGAUCUGAAGGUCGCCGGUUCGAUUCCGGCCCGCGGCA	GCCCUAGUAGCUCAGCCCGGGAGAGCGCCAGACUGAAGAUCUGGUUGUCGCCUGUUCAAAUCAGGCCUGGGGCA			GGGGCGGUAGCUCAGCCUGGGAGAGCACCGGACUGAAGAUCCGGGUGUCGGGGGUUCAAAUCCCCCCCGCCCCACCA
			GCCGUGAUAGCUCAGUUGGGAGAGCGCCAGACUGAAGAUCUGGAGGUCGCUGGUUCAAUCCCGGCUCACGGCA	GCCGCCGUAGCUCAGCCCGGGAGAGCACCCGGCUGAAGACCGGGUUGUCCGGGGUUCAAGUCCCCGCGGCGGCA			GGGGCGGUAGCUCAGCCUGGGAGAGCGCCGGACUGAAGAUCCGGGUGUCGGGGGUUCAAAUCCCCCUCGCCCCACCA
			GCCGUGGUAGCUCAGUUGGGAGAGCGCCAGACUGAAGAUCUGGAGGUCGCUGGUUCGAUCCCGGCCCACGGCA	GCCGCCGUAGCUCAGCCCGGGAGAGCGCCCGGCUGAAGACCGGGUUGUCCGGGGUUCAAAUCCCCGCGGCGGCA
			GCCGUGGUAGUUCAGUUGGGAGAACGCCAGACUGAAGAUCUGGAUGUCGCUGGUUCAAGUCCGGCCCACGGCA	GCCGCCGUAGCUCAGCCCGGGAGAGCGCCCGGCUGAAGACCGGGUUGUCCGGGGUUCAAGUCCCCGCGGCGGCA
			GCCUUUAUAGCUCAGUCGGGAGAGCGCCAGACUGAAGAUCUGGUUGUCGCCGGUUCAAUUCCGGCUGAAGGCA	GCCGCCGUAGCUCAGCCUGGGAGAGCGCCCGGCUGAAGACCGGGUUGUCCGGGGUUCAAAUCCCCGCGGCGGCA
				GCCGCCUUAGCUCAGACUGGGAGAGCACUCGACUGAAGAUCGAGCUGUCCCCGGUUCAAAUCCGGGAGGCGGCA
				GCCGCCUUAGCUCAGACUGGGAGAGCACUCGACUGAAGAUCGAGCUGUCCCUGGUUCAAAUCCGGGAGGCGGCA
				GCCGCCUUAGCUCAGACUGGGAGAGCACUCGACUGAAGAUCGGGCUGUCCCCGGUUCAAAUCCGGGAGGCGGCA
				GCCGCCUUAGCUCAGAUUGGGAGAGCACUCGACUGAAGAUCGAGCUGUCCCCCGUUCAAAUCGGGGAGGCGGCA
				GCCGCGGUAGUUCAGCCCGGGAGAACGCUGGACUGAAGAUCCAGUUGUCGGGUGUUCAAAUCACCCCCGCGGCA
				GCCGCGGUAGUUCAGCCUGGGAGAACGCGGGACUGAAGAUCCCGUUGUCGGGUGUUCAAAUCACCCCCGCGGCA
				GCCGGGGUAGCUCAGCCUGGGAGAGCACUCGGCUGAAGACCGGGCUGUCGCGCGUUCAAAUCCCGCCCCCGGCA
				GCCGUCGUAGCUCAGCCUGGGAGAGCACUCCGCUGAAGACGGAGCCGUCGUGAGCUCAAAUCUCACCGACGGCA
				GCCGUCGUAGCUCAGCCUGGGAGAGCACUCGGCUGAAGACCGAGCUGUCGUGAGCUCAAAUCUCACCGACGGCA
				GCCGUGGUAGUUCAGCCCGGGAGAACGCUGGACUGAAGAUCCAGUUGUCGGGUGUUCGAAUCACCCCCACGGCA
				GCCGUGGUAGUUCAGCCUGGGAGAACGCCGGACUGAAGAUCCGGUUGUCGCCGGUUCAAAUCCGGCCCACGGCA
				GCCGUGGUAGUUCAGCCUGGGAGAACGCUGGACUGAAGAUCCAGUUGUCGGGUGUUCGAAUCACCCCCACGGCA
				GCCGUGGUAGCUCAGCCUGGGAGAGCACUCGGCUGAAGACCGGGCUGUCGCGCGUUCAAAUCCCGCCCGCGGCA
				GCCUCAAUAGCUCAGCCCGGGAGAGCGCCAGACUGAAGAUCUGGUUGUCCCCGGUUCAAAUCCGGGUUGAGGCA
				GCCUCAGUAGCUCAGACUGGGAGAGCGCCAGACUGAAGAUCUGGUUGUCCCCGGUUCAAAUCCGGGCUGAGGCA
				GCCUCAGUAGCUCAGUUCGGGAGAGCGCCAGACUGAAGAUCUGGUUGUCCCCGGUUCAAAUCCGGGCUGAGGCA
				GCCUUAGUAGCUCAGUUUGGGAGAGCGCCAGACUGAAGAUCUGGUUGUCCCCGGUUCAAAUCCGGGCUGAGGCA
