## Supplemental Table 20 for "The Standard Genetic Code Lacks Redundancy For Amino Acid Codons"

### Sheet: Pro (CGG)
Pro(CGG)
72 nt	73 nt	74nt	75 nt	76 nt	77 nt	78 nt	79 nt
GGGCCCGUAGUCUAGGGGGAAGACGCCGGGUUCGGGUCCCGGAGAUCGCGGGUUCGAAUCCCGCCGGGCCCA	GGGAUCGUAGGGUAGCCCGGACACUUUCAGCGUUCGGGACGCCGGUACCUGAGUUCACAUCUCAGCGGUUCCA	CGGGCCGUAGUCUAGCCUGGUAGGACGCACGGCUCGGGCCCGUGUGAUCCCGGGUUCAAAUCCCGGCGGCCCCA	GGGACCAUGAGGUAGCCUGGACUAUCCUUCGGCGUUCGGGACGCCGAUACCUGAGUUCGAAUCUCAGUGGUCCCA	GGGCCCGUAGUCUAGCCAGGACUAGGAUGCGACGUUCGGGUCGUCGUGAUCCCGGGUUCAAAUCCCGGCGGGCCCA	GGGCCCGUCGUCUAGCUUGGUAGGAUGCGGGGUUCGGGACCCCGUGGUCCCGGGUUCAAAUCCCGGCGGGCCCACCA	GGGAUCGUGGGGUAGCCUGGUCCAUCCUUUCGCGUUCGGGACGCGGAAACCUGAGUUCAAAUCUCAGCGAUCCCACCA	GGGCCCGUCGUCUAGCCUGGACUAGGAUGCGGGGUUCGGGUCCCCGUGAUCCGGGGUUCAAAUCCCCGCGGGCCCACCA
	GGGCCGGUGGGGUAGCCUGGUAUCCUUCGGCCUUCGGGUGGCCGUAACCGCAGUUCGAAUCUGCGCCGGCCCA	GGGCCCGUAGUCCAGUUUGGCAGGAUGCGGGGUUCGGGUCCCUGUGGUCGGGGGUUCAAAUCCCCCCGGGCCCA	GGGACCGUAGGGUAGACUGGACCAUCCUUCGGCGUUCGGGACGCCGGUACCUGAGUUCAAAUCUCAGCGGUCCCA	GGGCCCGUAGUCUAGCUUGGAUUAAGAUGCGACGUUCGGGUCGUCGUGAUCCCGGGUUCAAAUCCCGGCGGGCCCA	GGGGCCGUAGUCCAGCCUGGAAGGAUGCCUGGCUCGGGCCCAGGUGGUCCGGGGUUCAAAUCCCCGCGGCCCCACCA	GGGCCCGUCGUCUAGCCUGGCUAGGAUGCGGGGUUCGGGACCCCGUGGUCCGGGGUUCAAAUCCCCGCGGGCCCACCA	GGGCCCGUCGUCUAGCCUGGACUAGGAUGCGGGGUUCGGGUCCCCGUGGCCCCGGGUUCAAAUCCCGGCGGGCCCACCA
	GGGCCGGUGGGGUAGCCUGGUAUCCUUCGGCCUUCGGGUGGCCGUAACCGCGAUUCGAAUUCGCGCCGGCCCA	GGGCCCGUAGUCUAGCUUGGUAGGAUGCGGGGUUCGGGUCCCCGUGGUCCGGGGUUCAAAUCCCCGCGGGCCCA	GGGACCGUAGGGUAGCCUGGACCAUCCUUCGGCGUUCGGGACGCCGGAACCUGAGUUCAAAUCUCAGCGGUCCCA	GGGCCCGUCGUCUAGCCUGGACUAGGAUGCGGGGUUCGGGUCCCCGUGACCCGGGGUUCAAAUCCCCGCGGGCCCA	GGGGCCGUAGUCCAGCCUGGUAGGAUGCCUGGCUCGGGCCCAGGUGGUCCCGGGUUCAAAUCCCGGCGGCCCCACCA	GGGGCCGUAGGGUAGCUUGGCCCAUCCUGCGGGCUUCGGGAGCCCGCGACCCGGGUUCAAAUCCCGGCGGCCCCACCA
	GGGCCGGUGGGGUAGCUUGGUAUCCUUCGGCCUUCGGGUGGCCGUAACCACGAUUCAAAUUCGUGCCGGCCCA	GGGCCCGUCGUCUAGCUUGGUAGGAUGCGGGGUUCGGGUCCCCGUGGUCCCGGGUUCAAGUCCCGGCGGGCCCA	GGGACCGUAGGGUAGCCUGGACCAUCCUUCGGCGUUCGGGACGCCGGUACCUGAGUUCAAAUCUCAGCGGUCCCA	GGGCCCGUCGUCUAGCUUGGACUAGGAUGCGGGGUUCGGGUCCCCGUGACCCGGGGUUCAAAUCCCCGCGGGCCCA	GGGGCCGUAGUCUAGCCUGGUAGGAUGCGCGGUUCGGGUCCGCGUGACCCCGGGUUCAAAUCCCGGCGGCCCCACCA	GGGGCCGUAGGGUAGCUUGGCCCAUCCUGCGGGCUUCGGGAGCCCGUGACCCGGGUUCAAAUCCCGGCGGCCCCACCA
	GGGCCGGUGGGGUAGCUUGGUAUCCUUCGGCCUUCGGGUGGCCGUAACCGCAGUUCGAAUCUGCGCCGGCCCA	GGGGACGUGGGUUAGCUUGGUAUACUGCCAGCCUCGGGCGCUGGAGAUCAUGGGUUCGAAUCCCAUCGUCCCCA	GGGACCGUAGGGUAGCCUGGUCCAUCCUUCGGCGUUCGGGACGCCGGAACCUGAGUUCAAAUCUCAGCGGUCCCA	GGGCCCGUGGUCUAGCCUGGACUAGGACGCAGCGCUCGGGCCGCUGUGGUCCCGGGUUCAAAUCCCGGCGGGCCCA	GGGGCCGUAGUCUAGCCUGGUAGGAUGCGCGGUUCGGGUCCGCGUGAUCCCGGGUUCAAAUCCCGGCGGCCCCACCA	GGGGCCGUAGGGUAGCUUGGCCUAUCCUGCGGGCUUCGGGAGCCCGUGACCCGGGUUCAAAUCCCGGCGGCCCCACCA
	GGGCCGGUGGGGUAGCUUGGUAUCCUUCGGCCUUCGGGUGGCCGUAACCGCGAUUCGAAUUCGCGCCGGCCCA	GGGGCCGUAGGGUAGCCUGGAUAUCCUGCGGCGUUCGGGGCGCCGUGACCCGAGUUCAAAUCUCGGCGGCCCCA	GGGACCGUAGGGUAGCCUGGUCCAUCCUUCGGCGUUCGGGACGCCGGAACCUGAGUUCGAAUCUCAGCGGUCCCA	GGGCCCGUGGUCUAGCUAGGAUUAGGAUGCGGCGUUCGGGUCGCCGUGGUCCCGGGUUCAAAUCCCGGCGGGCCCA	GGGGCCGUCGUUCAGCCUGGUAGGAUGCGCGGUUCGGGUCCGCGUGAGCCCGGGUUCAAAUCCCGGCGGCCCCACCA	GGGGCCGUAGUCUAGCCUGGCUAGGAUGCUCGGCUCGGGCCCGAGUGAUCCCGGGUUCAAAUCCCGGCGGCCCCACCA
	GGGCCGGUGGGGUAGCUUGGUAUCCUUCGGCCUUCGGGUGGCCGUAACCUCAGUUCGAAUCUGAGCCGGCCCA	GGGGCCGUAGUCUAGCCUGGUAGGACGCACGGCUCGGGCCCGUGUGACCCCGGGUUCAAAUCCCGGCGGCCCCA	GGGACCGUAGGGUAGCUUGGUCCAUCCUUCGGCGUUCGGGACGCCGGAACCUGAGUUCGAAUCUCAGCGGUCCCA	GGGUCCGUGGGCUAGCUUGGUAUACUUGUAGCUUCGGGAGCUAUAGACUCCAGUUCAAAUCUGGGCGGACCCACCA	GGGGCCGUUGUCUAGCUUGGCAGGAUGCCAGCCUCGGGCGCUGGAGGUCGCUGGUUCGAAUCCGGCCGGCCCCACCA	GGGGCCGUAGUCUAGCCUGGUUAGGACGCACGGCUCGGGCCCGUGUGAUCCCGGGUUCAAAUCCCGGCGGCCCCACCA
	GGGGCCGUGGGGUAGCCUGGUAUCCUUCCAGCUUCGGGAGCUGGAAACUCCGGUCCAAAUCCGGACGGCCCCA	GGGGCCGUAGUCUAGCCUGGUAGGAUGCGCGGUUCGGGUCCGCGUGAUCCCGGGUUCAAAUCCCGGCGGCCCCA	GGGACCGUAGGGUAGCUUGGUCCAUCCUUCGGCGUUCGGGACGCCGUAACCUGAGUUCGAAUCUCAGCGGUCCCA	GGGUCCGUGGUCUAGCCUGGACUAGGAUGCGACGUUCGGGUCGUCGUGGUCCCGGGUUCAAAUCCCGGCGGACCCA		GGGGCCGUGGGGUAGCUUGGCCUAUCCUUCCGGCUUCGGGAGCCGGAGACCCGAGUUCAAAUCUCGGCGGCCCCACCA
	GGGGCCGUGGGGUAGCUUGGCAUCCUUCCGGCUUCGGGAGCCGGAGACUCGAGUUCAAAUCUCGGCGGCCCCA	GGGGCCGUGAGGUAGCCUGGUUAUCCUGCGGCGUUCGGGACGCCGUUACCCGAGUUCAAAUCUCGGCGGCCCCA	GGGACCGUAGGGUAGGCUGGACCAUCCUUCGGCGUUCGGGACGCCGGUACCUGAGUUCGAAUCUCAGCGGUCCCA			GGGGCCGUGGGGUAGCUUGGCCUAUCCUUCCGGCUUCGGGAGCCGGGGACCCGAGUUCAAAUCUCGGCGGCCCCACCA
	GGGGCUGUGGGGUAGCUUGGUAUCCUUGUAGGUUCGGGACCUAUUGACCCCGGUUCAAAUCCGGGCAGCCCCA	GGGGCCGUGGGGUAGCCUGGUGAUCCUGCGGCGUUCGGGACGCCGUGACCCGAGUUCAAAUCUCGGCGGCCCCA	GGGCCCGUGGUCUAGCCUGGUUAGGAUGCGGGGUUCGGGUCCCCGUGACCCGGGGUUCAAAUCCCCGCGGGCCCA			GGGGCCGUGGGGUAGCUUGGCCUAUCCUUCCGGCUUCGGGAGCCGGGGACCCGGGUUCAAAUCCCGGCGGCCCCACCA
	GGGGUCGUGGGGUAGCCUGGAAUCCUAUGGCGUUCGGGAUGCUGUGACCUGAGUUCGAAUCUCAGCGACCCCA	GGGGCCGUGGGGUAGCCUGGUUAUCCUCCCGGCUUCGGGAGCCGGUGACCCGAGUUCAAAUCUCGGCGGCCCCA	GGGGCCGUAGUCUAGCCUGGCUAGGAUGCGCGGUUCGGGUCCGCGUGACCCCGGGUUCAAAUCCCGGCGGCCCCA			GGGGCCGUGGGGUAGCUUGGUCCAUCCUUCCGGCUUCGGGAGCCGGAAACCCGGGUUCAAAUCCCGGCGGCCCCACCA
	GGGUCUGUGGGGUAGCUUGGAAUCCUUCCAGCUUCGGGAGCUGGAAACUCCGGUCCAAAUCCGGACAGACCCA	GGGGCCGUGGUCUAGCUAGGUAGGAUGCCGGCCUCGGGAGCCGGAGGUCCCGGGUUCAAAUCCCGGCGGCCCCA	GGGGCCGUGGGGUAGCCUGGUAUAUCCUGCGGCGUUCGGGGCGCCGUGACCCGAGUUCAAAUCUCGGCGGCCCCA			GGGGCCGUGGGGUAGCUUGGUCCAUCCUUUGGGCUUCGGGAGCCCGAGACCCGGGUUCAAAUCCCGGCGGCCCCACCA
	GGGUUUGUGGGGUAGCCUGGCAUCCUUCCAGCUUCGGGAGUUGGAGACUCCGGUCCAAAUCCGGACAGACCCA	GGGGCCGUUGUCUAGCUUGGCAGGAUGCCAGCCUCGGGCGCUGGAGGUCGCUGGUUCGAAUCCGGCCGGCCCCA	GGGGUCGUAGGGUAGCCUGGACCAUCCUAGGGCGUUCGGGACGCUCUGACCUGAGUUCGAAUCUCAGCGACCCCA			GGGGCCGUGGGGUAGCUUGGUCUAUCCUUCCGGCUUCGGGAGCCGGAGACCCGAGUUCAAAUCUCGGCGGCCCCACCA
		GGGGUCGUAGGGUAGCCUGGACAUCCUAUGGCGUUCGGGACGCUGUAACCUGAGUUCAAAUCUCAGCGACCCCA	GGGGUCGUAGGGUAGCCUGGACCAUCCUAUUACGUUCGGGACGUAGUGACCUGAGUUCGAAUCUCAGCGACCCCA			GGGGCCGUGGGGUAGCUUGGUCUAUCCUUCCGGCUUCGGGAGCCGGAGACCCGGGUUCAAAUCCCGGCGGCCCCACCA
		GGGGUCGUGGGGUAGCCUGGCCAUCCUAUGGCGUUCGGGAUGCUGUGACCUGAGUUCAAAUCUCAGCGACCCCA	GGGGUCGUAGGGUAGCCUGGACCAUCCUAUUGCGUUCGGGACGCAGUGACCUGAGUUCGAAUCUCAGCGACCCCA			GGGGUUGUGGGGUAGCCUGGUCCAUCCCUCGGCGUUCGGGACGCCGUAACCUGAGUUCGAAUCUCAGCAACCCCACCA
			GGGGUCGUGGGGUAGCCUGGACCAUCCUAUGGCGUUCGGGACGCUGUGACCUGAGUUCGAAUCUCAGCGACCCCA
			GGGGUCGUGGGGUAGCCUGGACUAUCCUAUUGCGUUCGGGACGCAGUGACCUGAGUUCGAAUCUCAGCGACCCCA
			GGGGUUGUAGGGUAGCCUGGUCCAUCCUACAGCGUUCGGGACGCUGUGACCUGAGUUCGAAUCUCAGCAACCCCA

### Sheet: Pro (GGG)
Pro(GGG)
71 nt	73 nt	74 nt	75 nt	76 nt	77 nt	78 nt	79 nt
GGGACCGUAGGGUAGCGGUAUCCUCGGCGCAUGGGGUGCGUCGGACCCGAGUUCGAAUCUCGGCGGCCCCA	GGGACCGUGGGGUAGCUUGGUAUCCUACCAGCUUGGGGUGUUGGUGACUCCGAUUCAAAUUCGGACGGUCCCA	GGGAUCGUCGUCUAGCUUGGUAUGAUACUAGUCUGGGGGACUAGUGGUCGCAGGUUCAAAUCCUGCCGGUCCCA	GGGACCGUAGGGUAGCUUGGUCCAUCCUCCCAGCCCGGGGCGCUGGAGACCCGAGUUCAAAUCUCGGCGGUCCCA	GGGACCGUCGUCUAGCCUGGACUAGGAUGCAGGCCUGGGGCGCCUGUGGUCCCGGGUUCAAAUCCCGGCGGUCCCA	GGGGCCGUAGUCUAGCUUGGAAGGAUGCCAGCCUGGGGCGCUGGUGGUCCCGGGUUCAAAUCCCGGCGGCCCCACCA	GGGACCGUAGGGUAGCCUGGUCCAUCCUGCAAGGCUGGGGGUCUUGCGACUGGAGUUCAAAUCUCCGCGGUCCCACCA	GGGGCCAUAGUCUAGCUUGGUCUAGGAUGUCAGCCUGGGGCGCUGGAGAUCGUGGGUUCAAAUCCCACUGGCCCCACCA
GGGACCGUGGGGUAGCGGUAUCCUCGGCGCAUGGGGUGCGUCGGACCUGAGUUCGAAUCUCGGCGGUCCCA	GGGGCCAUAGGGUAGCCUGGCAUCCUAGGAGACUGGGGGUCUUCUGACCUGCGUUCAAAUCGCGGUGGCCCCA	GGGGCCAUAGGGUAGCCUGGCCAUCCUAGGAGACUGGGGGUCUUCUGACCUGAGUUCAAAUCUCAGUGGCCCCA	GGGACCGUGGGGUAGCCAGGUCCAUCCUCCCAGCCCGGGGCGCUGGAGACCCGAGUUCAAAUCUCGGCGGUCCCA	GGGCCCUUGGGGUAGCUUGGUAUCCUUCAUGCUUGGGGUGCAUGUGACCCCGGUUCAAAUCCGAGGGGGCCCACCA	GGGGCCGUAGUCUAGCUUGGUAGGAUGCCAGCCUGGGGCGCUGGUGGUCCCGGGUUCAAAUCCCGGCGGCCCCACCA	GGGACCGUCGUCUAGAUUGGCCAUGAUGCUAGCCUGGGGUGCUAGAGGUCGCAGGUUCAAAUCCUGCCGGUCCCACCA
GGGACCGUGGGGUAGCGGUAUCCUCGGCGCAUGGGGUGCGUCGGACUCGAGUUCGAAUCUCGACGGUCCCA	GGGGCCAUAGGGUAGCCUGGCAUCCUAGGAGACUGGGGGUCUUCUGACUCGAGUUCGAAUCUCGAUGGCCCCA	GGGGCCAUAGGGUAGCCUGGCCAUCCUAGGAGACUGGGGGUCUUCUGACCUGCGUUCAAAUCGCAGUGGCCCCA	GGGGCCAUAGGGUAGCCUGGACCAUCCUAGGAGACUGGGGGUCUUCUGACCUGCGUUCGAAUCGCAGUGGCCCCA	GGGGCCGUAGUCUAGCCAGGACUAGGAUGCCAGCCUGGGGCGCUGGUGGUCCCGGGUUCA AAUCCCGGCGGCCCCA	GGGGCCGUAGUCUAGCUUGGUAGGAUGCCGGCCUGGGGCGCCGGUGAGCCCGGGUUCAAAUCCCGGCGGCCCCACCA	GGGACUGUGGGGUAGCCUGGUCCAUCCUGUGCGUCUGGGGGGCGUGCAACCCGAGUUCAAAUCUCGGCAGUCCCACCA
GGGACCGUGGGGUAGCGGUAUCCUCGGCGGAUGGGGUCCGUCGGACCUGAGUUCGAAUCUCGGCGGUCCCA	GGGGCCAUAGGGUAGCCUGGUAUCCUACAGGACUGGGGGUCCUGUGACCGGCGUUCAAAUCGCCGUGGCCCCA	GGGGCCAUAGGGUAGCCUGGCCAUCCUAGGAGACUGGGGGUCUUCUGACCUGCGUUCAAAUCGCGGUGGCCCCA	GGGGCCAUCGUCUAGCUUGGUCAGGAUGUCAGCCUGGGGCGCUGGAGGUCGUGGGUUCAAAUCCCACUGGCCCCA	GGGGCCGUAGUCUAGCUUGGACUAGGAUGCCAGCCUGGGGCGCUGGUGGUCCCGGGUUCAAAUCCCGGCGGCCCCA	GGGGCCGUCGUCUAGCCUGGCAGGAUGCCAGCCUGGGGCGCUGGUGGUCCCGGGUUCAAAUCCCGGCGGCCCCACCA	GGGACUGUGGGGUAGCUUGGUCCAUCCUGUGCGUCUGGGGGGCGUGCAACCUGAGUUCGAAUCUCAGCAGUCCCACCA
GGGACCGUGGGGUAGUGGUAUCCUAUGCGGAUGGGGUCCGUAUGACCUGAGUUCGACUCUCAGCGGUCCCA	GGGGCCAUAGGGUAGCCUGGUAUCCUACAGGACUGGGGGUCCUGUGACUCGCGUUCAAAUCGCGAUGGCCCCA	GGGGCCAUAGGGUAGCCUGGCCAUCCUAGGAGACUGGGGGUCUUCUGACUCGCGUUCAAAUCGCGAUGGCCCCA	GGGGCCGUAGGGUAGCCUGGACCAUCCUACUAGACUGGGGGUCUAGUGACUGGAGUUCAAAUCUCCACGGCCCCA	GGGGCCGUAGUCUAGCUUGGAUUAGGAUGCCAGCCUGGGGCGCUGGUGGUCCCGGGUUCAAAUCCCGGCGGCCCCA	GGGGCCGUCGUCUAGCUUGGUAGGAUGCCAGCCUGGGGCGCUGGUGGUCCCGGGUUCAAAUCCCGGCGGCCCCACCA	GGGAUCGUAGGGUAGCCUGGUCCAUCCUGUUAGGCUGGGGGUCUAGCGACCGGAGUUCAAAUCUCCGCGGUCCCACCA
GGGACCGUGGGGUAGUGGUAUCCUCUGCCGAUGGGGUCGGUAGGACCUGAGUUCGAAUCUCGGCGGUCCCA	GGGGCCGUAGGGUAGCCUGGAAUCCUAGGAGACUGGGGGUCUUCUGACUCGCGUUCAAAUCGCGGCGGCCCCA	GGGGCCAUAGUCUAGCUUGGAAGGAUGUCAGCCCGGGGCGCUGGAGGUCGUGGGUUCAAAUCCCACUGGCCCCA	GGGGCCGUAGGGUAGCCUGGACCAUCCUUCAAGGCUGGGGGUCUUGUGACCGGAGUUCAAAUCUCCGCGGCCCCA	GGGUCCGUGGGGUAGCUUGGUAUCCUUCCAGCUUGGGGUGCUGGUGACUCCGAUUCAAAUUCGGACGGACCCACCA	GGGGCCGUGGGGUAGCCUGGACAUCCUGUGCGCUUGGGGGGCGUGCGACCCGGGUUCAAGUCCCGGCGGCCCCACCA	GGGGCCAUAGGGUAGACUGGUCCAUCCUUCAAGACUGGGGGUCUUGAGACCCCGAUUCAAAUUCGGGUGGCCCCACCA
GGGACCGUGGGGUAGUGGUAUCCUCUGCCGAUGGGGUCGGUAGGACCUGAGUUCGACUCUCAGCGGUCCCA	GGGGCCGUAGGGUAGCUUGGCAUCCUACCACCCUGGGGCGGUGGCGACCCGAGUUCAAAUCUCGGCGGCCCCA	GGGGCCGUAGGGUAGCCUGGUUAUCCUCCCAGCUUGGGGUGCUGGAGACCCGAGUUCAAAUCUCGGCGGCCCCA	GGGGCCGUAGGGUAGCCUGGACGAUCCUGUAAGGCUGGGGGUCUUGCGACCGGAGUUCAAAUCUCCGCGGCCCCA		GGGGCCGUGGGGUAGCCUGGAUAUCCUGUGCGCUUGGGGGGCGUGCGACCCGGGUUCAAGUCCCGGCGGCCCCACCA	GGGGCCAUAGGGUAGCCUGGUCCAUCCUUCAAGACUGGGGGUCUUGAGACGCCGGUUCAAAUUCGGCUGGCCCCACCA
GGGACCGUGGGGUAGUGGUAUCCUCUGCCGAUGGGGUCGGUAGGACCUGAGUUCGAUUCUCAGCGGUCCCA	GGGGCCGUGGGGUAGCCUGGUAGCCUCUCGGCCUGGGGCGCCGGUGACCCGAGUUCAAAUCUCGGCGGCCCCA	GGGGCCGUAGGGUAGCCUGGUUAUCCUCCCGGCUUGGGGUGCCGGAGACCCGAGUUCAAAUCUCGGCGGCCCCA	GGGGCCGUAGGGUAGCCUGGUCCAUCCUGCAAGGCUGGGGGUCUUGCGACUUGAGUUCAAAUCUCAGCGGCCCCA		GGGGCCGUGGGGUAGCCUGGUUAUCCUGUGCGCUUGGGGGGCGUGCGACCCGGGUUCAAGUCCCGGCGGCCCCACCA	GGGGCCGUAGGGUAGACUGGUCCAUCCUUCAAGACUGGGGGUCUUGAGACCCCGAUUCAAAUUCGGGCGGCCCCACCA
GGGACCGUGGGGUAGUGGUAUCCUCUGCGCAUGGGGUGCGUUGGACCCGUGUUCGAAUCACGGCGGUCCCA	GGGGCCGUGGGGUAGCUUGGUAUCCUGCCAGCUUGGGGUGCUGGUGACUUGAGUUCAAUUCUCAACGGCCCCA	GGGGCCGUAGGGUAGCCUGGUUAUCCUUCCAUCUUGGGGGGGUGGAGACCCGAGUUCAAGUCUCGGCGGCCCCA	GGGGCCGUAGUCUAGCCUGGCUAGGAUGCCGGCCUGGGGCGCCGGUGAGCCCGGGUUCAAAUCCCGGCGGCCCCA		GGGGCCGUGGGGUAGCUUGGCUAUCCUCCCGGCCUGGGGCGCCGGAGACCCGGGUUCAAAUCCCGGCGGCCCCACCA	GGGGCCGUAGGGUAGCCUGGUCCAUCCUGCAAGACUGGGGGUCUUGCGACCUGAGUCCAAAUCUCAGCGGCCCCACCA
GGGACCGUGGGGUAGUGGUAUCCUCUGCGGAUGGGGUCCGUAGGACCCGAGUUCAAUUCUCGGCGGUCCCA		GGGGCCGUCGUCUAGCUUGGUAGGAUGCCAGCCUGGGGCGCUGGUGGUCCCGGGUUCAAAUCCCGGCGGCCCCA	GGGGCCGUAGUCUAGCCUGGCUAGGAUGCCGGCCUGGGGCGCCGGUGAUCCCGGGUUCAAAUCCCGGCGGCCCCA		GGGGCCGUGGGGUAGCUUGGCUAUCCUCCCGGCCUGGGGCGCCGGUGACCCGGGUUCAAAUCCCGGCGGCCCCACCA	GGGGCCGUAGGGUAGCCUGGUCCAUCCUGCAAGGCUGGGGGUCUUGCGACCUGAGUCCAAAUCUCAGCGGCCCCACCA
GGGACCGUGGGGUAGUGGUAUCCUCUGCGGAUGGGGUCCGUAGGACCCGAGUUCGACUCUCGGCGGUCCCA		GGGGCCGUCGUCUAGCUUGGUAGGAUGCCAGCCUGGGGCGCUGGUGGUCCGGGGUUCAAAUCCCCGCGGCCCCA	GGGGCCGUCGUCUAGCCUGGCUAGGAUGCCAGCCUGGGGCGCUGGUGGUCCCGGGUUCAAAUCCCGGCGGCCCCA			GGGGCCGUAGGGUAGCCUGGUCCAUCCUGCAAGGCUGGGGGUCUUGCGACUUGAGUUCAAAUCUCAGCGGCCCCACCA
GGGACCGUGGGGUAGUGGUAUCCUCUGCGGAUGGGGUCCGUAGGACCUGAGUUCGACUCUCAGCGGUCCCA		GGGGCCGUGGCCCAGCUUGGUAGGGCGCCGGCCUGGGGCGCCGGAGGUCCCGGGUUCAAAUCCCGGCGGCCCCA	GGGGCCGUCGUCUAGCCUGGCUAGGAUGCCGGCCUGGGGCGCCGGUGGUCCCGGGUUCAAAUCCCGGCGGCCCCA			GGGGCCGUAGGGUAGCUUGGUCCAUCCUGCAAGACUGGGGGUCUUGCGACUUGAGUUCGAAUCUCAACGGCCCCACCA
		GGGGCCGUGGGGUAGCCUGGCCAUCCUGUGCGUCUGGGGGGCGUGCAACCCGAGUUCGAAUCUCGGCGGCCCCA	GGGGCCGUGGGGUAGCCUGGUCUAUCCUCCGCGGCUGGGGGCCGCGGGACCCCGGUUCAAAUCCGGGCGGCCCCA			GGGGCCGUAGGGUAGCUUGGUCCAUCCUGCAAGGCUGGGGGUCUUGCGACCUGAGUUCGAAUCUCAGCGGCCCCACCA
		GGGGCCGUGGGGUAGCCUGGCUAUCCUUCCGUCUUGGGGGGGCGGAGACCCGGAUUCAAAUUCCGGCGGCCCCA				GGGGCCGUAGGGUAGCUUGGUCCAUCCUGCAAGGCUGGGGGUCUUGCGACUUGAGUUCGAAUCUCAGCGGCCCCACCA
		GGGGCCGUGGGGUAGCCUGGUUAUCCUUCCGUCUUGGGGGGGCGGAGACCCGAGUUCAAGUCUCGGCGGCCCCA				GGGGCCGUAGUCUAGCCUGGCUAGGAUGCCGGCCUGGGGCGCCGGUGAACCCGGGUUCAAAUCCCGGCGGCCCCACCA
		GGGGCCGUGGUCUAGCUAGGUAGGAUGCCAGCCUGGGGCGCUGGUGGUCCCGGGUUCAAAUCCCGGCGGCCCCA				GGGGCCGUAGUCUAGCCUGGCUAGGAUGCCGGCCUGGGGCGCCGGUGAUCCCGGGUUCAAAUCCCGGCGGCCCCACCA
		GGGGCUGUGGGGUAGCCUGGCCAUCCUGUGCGUCUGGGGGGCGUGCAACCCGAGUUCGAAUCUCGGCAGCCCCA				GGGGCCGUAGUCUAGCCUGGCUAGGAUGCCGGCCUGGGGCGCCGGUGAUCCCGGGUUCAAGUCCCGGCGGCCCCACCA
						GGGGCCGUCGUCUAGCCUGGACUAGGAUGCCAGCCUGGGGCGCUGGUGGCCCGGGUUCAAAUCCCGGCGGCCCCACCA
						GGGGCCGUCGUCUAGCCUGGCUAGGAUGCCAGCCUGGGGCGCUGGUGGUCCCGGGUUCAAAUCCCGGCGGCCCCACCA
						GGGGCCGUGGGGUAGCCUGGUCUAUCCUGUGCGUCUGGGGGGCGUGCGACCCGAGUUCAAAUCUCGGCGGCCCCACCA
						GGGGCCGUGGGGUAGCUUGGUCCAUCCUCCUGGCUUGGGGUGCCAGAGACCCGGGUUCAAAUCCCGGCGGCCCCACCA
						GGGGCCGUGGGGUAGCUUGGUCCAUCCUCUCGGCCUGGGGCGCCGGAGACCCGGGUUCAAAUCCCGGCGGCCCCACCA
						GGGGCCGUGGGGUAGCUUGGUCCAUCCUCUCGGCUUGGGGUGCCGGAGACCCGGGUUCAAAUCCCGGCGGCCCCACCA
						GGGGCCGUGGGGUAGCUUGGUCUAUCCUCCCGGCCUGGGGCGCCGGAGACCCGGGUUCAAAUCCCGGCGGCCCCACCA
						GGGGCCGUGGGGUAGCUUGGUCUAUCCUCCCGGCUUGGGGUGCCGGAGACCCGGGUUCAAAUCCCGGCGGCCCCACCA

### Sheet: Pro (NGG)
Pro(NGG)
78 nt
GGGGCCGUGGGGUAGCUUGGUCUAUCCUNCCGGCUUNGGGNGCCGGAGACCCGGGUUCAAAUCCCGGCGGCCCCACCA

### Sheet: Pro (UGG)
Pro(UGG)
71 nt	73 nt	74 nt	75 nt	76 nt	77 nt	78 nt	79 nt	105 nt
GGGACCGUGGGUUAGUGGUAUACUCCGGGCCUUGGGUGCCCGAGACCCCGGUUCGAAUCCGGGCGGUCCCA	GGGACCGUGGGGUAGCUUGGUAUCCUUCAGCGUUUGGGACGCUGUAACCCCGAUUCAAAUUCGGGCGGUCCCA	GGGGCCGUAGGGUAGCCUGGUGAUCCUCUCGGCUUUGGGAGCCGGUGACCCGAGUUCAAAUCUCGGCGGCCCCA	GGGACAAUGGGGUAGCCUGGUCCAUCCUCGAGCGUUUGGGACGCUUGGACUCCGGUUCAAAUCCGGAUUGUCCCA	GGGAUCGUGGUCUAGCUUGGUAUGAUUCUGCGUUGGGACGCAGAGGUCGCGCGUUCAAAUCUCGCCGAUCCCACCA	GGGACCGUAGUCUAGCUUGGCAUGAUUCUGGUUUUGGGUACCAGAGGCCGCAGGUUCAAAUCCUGCCGGUCCCACCA	GGGAUAGUAGGGUAGCCUGGACGAUCCUCGAGCGUUUGGGACGCUUGGACAACGGUUCAAAUCCGUUCUAUCCCACCA	GGGGCCGUCGUCUAGCCUGGACUAGGAUGCGGGGUUUGGGUCCCCGUGAUCCGGGGUUCAAAUCCCCGCGGCCCCACCA	GGGCACGUAGUUCAGUCCGGCAGAGCGCUCGGGCAGGCCGGCGCCCCGCGGCCUUUGGGGGGCCGACCUCUUGGGAGGCCCUGGGUUCAAAUCCCAGCGUGCCCA
GGGACCGUGGGUUAGUGGUAUACUCCGGGCCUUGGGUGCCCGUGACCCCGGUUCGAAUCCGGGCGGUCCCA	GGGACCGUGGGGUAGCUUGGUAUCCUUGCGGCCUUGGGUGCCGUUGACCCCGGUUCAAAUCCGGGCGGUCCCA	GGGGCCGUAGGGUAGCCUGGUUAUCCUCCCGGCUUUGGGAGCCGGUGACCCGAGUUCAAAUCUCGGCGGCCCCA	GGGACAAUGGGGUAGCCUGGUCCAUCCUCGUGCGUUUGGGACGCAUGAACCCCGGUUCAAAUCCGGGUUGUCCCA	GGGGCCGUAGUCUAGCCUGGACUAGGACGCAAGGCUUGGGCCCUUGUGGUCGCGGGUUCAAAUCCCGCCGGCCCCA	GGGAUAGUAGGGUAGCCUGGUCAUCCUCGAGCGUUUGGGACGCUUGGACUGCGGUUCAAAUCCGCGCUAUCCCACCA	GGGAUAGUAGGGUAGCCUGGCCGAUCCUCGAGCGUUUGGGACGCUUGGACUGCGGUUCAAAUCCGCGCUAUCCCACCA
	GGGACCGUGGGGUAGCUUGGUAUCCUUGCGGCCUUGGGUGCCGUUGACCGCGGUUCAAAUCCGCGCGGUCCCA	GGGGCCGUAGGGUAGCCUGGUUAUCCUUCGGGCUUUGGGAGCCCGUGACCCGAGUUCAAAUCUCGGCGGCCCCA	GGGACAAUGGGGUAGCUUGGUCCAUCCUCGAGCGUUUGGGACGCUUGGACCCCAGUUCAAAUCUGGGUUGUCCCA	GGGGCCGUAGUCUAGCCUGGACUAGGACGCCAGGCUUGGGCCCUGGUGAUCGCGGGUUCAAAUCCCGCCGGCCCCA	GGGAUCGUGGUCUAGCUUGGUAUGAUUCUGCGUUUGGGACGCAGAGGUCGCGCGUUCAAAUCUCGCCGAUCCCACCA	GGGAUAGUAGGGUAGCCUGGUCCAUCCUCGAGCGUUUGGGACGCUUGGACUGCGGUUCAAAUCCGCGCUAUCCCACCA
	GGGACCGUGGGGUAGCUUGGUAUCCUUGCGGCCUUGGGUGCCGUUGACCUCGGUUCAAAUCCGAGCGGUCCCA	GGGGCCGUAGUCUAGCCUGGUAGGAUGCGUGGCUUGGGCCCACGUGAUCCCGGGUUCAAAUCCCGGCGGCCCCA	GGGACAGUAGGGUAGCCUGGUCCAUCCUCGAGCGUUUGGGACGCUUGGACCGCGGUUCGAAUCCGCGCUGUCCCA	GGGGCCGUAGUCUAGCUUGGACUAGGAUGCCAGGCUUGGGCCCUGGUGGUCCCGGGUUCAAAUCCCGGCGGCCCCA	GGGCCUGUGGGGUAGCCUGGUCAUCCUUUGGGAUUUGGGAUCCUGAAACCCCAGUUCGAAUCUGGGCAGGCCCACCA	GGGAUAGUAGGGUAGCCUGGUCGAUCCUCGAGCGUUUGGGACGCUUGGACUGCGGUUCAAAUCCGCGCUAUCCCACCA
	GGGACCGUGGGUUAGCCUGGUAUACUUCGGGCCUUGGGUGCCCGUGACCCCGGUUCAAAUCCGGGCGGUCCCA	GGGGCCGUCGUCUAGCCUGGUAGGAUGCGAGGCUUGGGCCCUCGUGGUCCGGGGUUCAAAUCCCCGCGGCCCCA	GGGACAGUAGGGUAGCCUGGUCCAUCCUCGAGCGUUUGGGACGCUUGGACUGCGGUUCAAAUCCGCGCUGUCCCA	GGGGCCGUCGUCUAGUCUGGGCCAGGACGCCAGGCUUGGGCCCUGGUAAUCGGGGGUUCAAAUCCCCUCGGCCCCA	GGGGCCGUAGUCCAGCCUGGAAGGAUGCCUGGCUUGGGCCCAGGUGGUCCGGGGUUCAAAUCCCCGCGGCCCCACCA	GGGAUAGUAGGGUAGCUUGGUCCAUCCUCGAGCGUUUGGGACGCUUGGACCGCGGUUCAAAUCCGCGCUAUCCCACCA
	GGGACCGUGGGUUAGUCUGGUAUACUUCGGGCCUUGGGUGCCCGUGACCGCGGUUCAAAUCCGCGCGGUCCCA	GGGGCCGUCGUCUAGCUUGGUAGGAUGCGAGGCUUGGGCCCUCGUGGUCCGGGGUUCAAAUCCCCGCGGCCCCA	GGGACAGUGGGGUAGCCUGGUCUAUCCUCGAGGGUUUGGGACUCUUGGACCGCGGUUCGAAUCCGCGCUGUCCCA	GGGGCCGUCGUCUAGUUUGGUCCAGGACGCCAGGCUUGGGCCCUGGUAAUCGGGGGUUCAAAUCCCCUCGGCCCCA	GGGGCCGUAGUCCAGCCUGGUAGGAUGCCUGGCUUGGGCCCAGGUGGUCCCGGGUUCAAAUCCCGGCGGCCCCACCA	GGGCCUGUGGGGUAGCCUGGUCCAUCCUUUGGGAUUUGGGAUCCUGAGACCCCAGUUCAAAUCUGGGCAGGCCCACCA
	GGGACUGUAGGGUAGCUUGGUAUCCUUCGGGCCUUGGGUGCCCGUGACCCCGAUUCAAAUUCGGGCGGUCCCA	GGGGCCGUCGUCUAGCUUGGUAGGAUGCGGGGCUUGGGCCCCCGUGGUCCGGGGUUCAAAUCCCCGCGGCCCCA	GGGACCAUAGGGUAGCUUGGUCGAUCCUUUGGGCUUUGGGAGCCUGAGACCCCGGUUCAAAUCCGGGUGGUCCCA	GGGGCUGUAGUCUAGCCAGGACUAGGAUGCCAGGCUUGGGCCCUGGUGGUCGCGGGUUCAAAUCCCGCCAGCCCCA	GGGGCCGUAGUCGAGCCUGGUAAGAUGCGCGGCUUGGGCCCGCGAGAUCCCGGGUUCAAAUCCCGGCGGCCCCACCA	GGGCCUGUGGGGUAGCCUGGUCCAUCCUUUGGGAUUUGGGAUCCUGAGACCCCAGUUCGAAUCUGGGCAGGCCCACCA
	GGGAUCGUGGGGUAGCUUGGUAACCUUCGGGCCUUGGGUGCCCGCGCCCCUAGUUCAAAUCUGGGCGAUCCCA	GGGGCCGUGGGGUAGCCUGGUGAUCCUCCCGGCUUUGGGAGCCGGUGACCCGAGUUCAAAUCUCGGCGGCCCCA	GGGACCAUAGGGUAGCUUGGUCGAUCCUUUGGGCUUUGGGAGCCUGAGACUCCGGUUCAAAUCCGGGUGGUCCCA		GGGGCCGUAGUCUAGCCUGGUAGGAUGCGUGGCUUGGGCCCACGUGACCCCGGGUUCAAAUCCCGGCGGCCCCACCA	GGGCCUGUGGGGUAGCCUGGUCUAUCCUUUGGGAUUUGGGAUCCUGAGACCCCAGUUCAAAUCUGGGCAGGCCCACCA
	GGGAUCGUGGGUUAGCCUGGUAUACUUCGGGCCUUGGGUGCCCGUGACCCCGGUUCAAAUCCGGGCGAUCCCA	GGGGCCGUGGGGUAGCUUGGUUAUCCUACCGGCUUUGGGAGCCGGUGACUCCGGUUCAAAUCCGGGCGGCCCCA	GGGACCGUAGGGUAGCUUGGUCGAUCCUUUGGGCUUUGGGAGCCUGAGACUCCGGUUCAAAUCCGGGCGGUCCCA		GGGGCCGUAGUCUAGCCUGGUAGGAUGCGUGGCUUGGGCCCACGUGAUCCCGGGUUCAAAUCCCGGCGGCCCCACCA	GGGCUUGUAGGGUAGCCUGGUCCAUCCUUUGGGAUUUGGGAUCCUGAGACCCCAGUUCGAAUCUGGGCAAGCCCACCA
	GGGAUCGUGGGUUAGCUUGGUAUACUCCGGGCCUUGGGUGCCCGUGACCCCGGUUCGAAUCCGGGCGAUCCCA	GGGGCCGUGGUCUAGCCUGGUAGGAUGCGCGGCUUGGGCCCGCGAGACCCCGGGUUCAAAUCCCGGCGGCCCCA	GGGAUAGUAGGGUAGCCUGGACGAUCCUCGAGCGUUUGGGACGCUUGGACUGCGGUUCAAAUCCGCGCUAUCCCA		GGGGCCGUAGUUUAGCUUGGUAGAAUGCGGGGCUUGGGCCCCCGUGGUCCGGGGUUCAAAUCCCCGCGGCCCCACCA	GGGGCCGUAGGGUAGCUUGGCCCAUCCUGCGGGCUUUGGGAGCCCGUGACCCGGGUUCAAAUCCCGGCGGCCCCACCA
	GGGAUCGUGGGUUAGCUUGGUAUACUUCGGGCCUUGGGUGCCCGUGACCCCGGUUCAAAUCCGGGCGAUCCCA	GGGGCCGUGGUCUAGCUAGGUAGGAUGCCGGCCUUGGGAGCCGGAGGUCCCGGGUUCAAAUCCCGGCGGCCCCA	GGGAUAGUAGGGUAGCCUGGUCCAUCCUAGAGCGUUUGGGACGCUUUGACGGCAGUUCGAAUCUGCCCUAUCCCA		GGGGCCGUCGUCUAGCCUGGUAGGAUGCGUGGCUUGGGCCCACGUGGUCCCGGGUUCAAAUCCCGGCGGCCCCACCA	GGGGCCGUAGGGUAGCUUGGUCCAUCCUGCGGGCUUUGGGAGCCCGUGACCCGGGUUCAAAUCCCGGCGGCCCCACCA
	GGGAUUGUAGUGUAGUGGUCUAGCACCGUCGCUUUGGGAGCGACAAACUCAAGUUCAAAUCUUGGCUAUCCCA	GGGGCGGUAGGGUAGCCUGGUUAUCCUUCCGGCUUUGGGAGCCGGCGACCGGAGUUCAAAUCUCCGCCGCCCCA	GGGAUAGUAGGGUAGCUUGGUCCAUCCUCGAGCGUUUGGGACGCUUGGACCGCGGUUCAAAUCCGCGCUAUCCCA		GGGGCCGUCGUCUAGCUUGGCAGGAUGCGGGGCUUGGGCCCCCGUGGUCCGGGGUUCAAAUCCCCGCGGCCCCACCA	GGGGCCGUAGGGUAGCUUGGUCUAUCCUGCGGGCUUUGGGAGCCCGUGACCCGGGUUCAAAUCCCGGCGGCCCCACCA
	GGGGCCGUGGGGUAGCUUGGUAUCCUACGGGCUUUGGGAGCCUGAGACUCCGGUCCAAAUCCGGACGGCCCCA	GGGGUCGUUGUCUAGCUUGGUAUGAUGCCAGCCUUGGGCGCUGGAGGCCGCUGGUUCGAAUCCGGCCGACCCCA	GGGAUAGUAGGGUAGCUUGGUCCAUCCUCGAGCGUUUGGGACGCUUGGACUGCGGUUCAAAUCCGCGCUAUCCCA			GGGGCCGUAGUCUAGCCUGGCUAGGAUGCUCGGCUUGGACCCGAGUGAUCCCGGGUUCAAAUCCCGGCGGCCCCACCA
	GGGGCUAUGGGCUAGCUUGGUAUACUUGUGGCUUUGGGAGCCAUUGACCCCGGUUCAAAUCCGGGUAGCCCCA		GGGCCCGUAGUCUAGCCUGGCUAGGACGCCGGGUUUGGGUCCCGGAGGUCCGGGGUUCGAAUCCCCGCGGGCCCA			GGGGCCGUAGUCUAGCCUGGCUAGGAUGCUCGGCUUGGGCCCGAGUGAUCCCGGGUUCAAAUCCCGGCGGCCCCACCA
	GGGGCUGUGGGGUAGCUUGGCAUCCUACGGGCUUUGGGAGCCUGAGACUCCGAUUCAAAUUCGGGCAGCCCCA		GGGGCAGUAGGGUAGCCUGGUCCAUCCUAGAGCGUUUGGGACGCUUUGACGGCAGUUCGAAUCUGCCCUGCCCCA			GGGGCCGUAGUCUAGCCUGGUUAGGACGCACGGCUUGGGCCCGUGUGAUCCCGGGUUCAAAUCCCGGCGGCCCCACCA
	GGGGCUGUGGGGUAGCUUGGUAUCCUACGGGCUUUGGGAGCCUGAGACUCCGGUCCAAAUCCGGACAGCCCCA		GGGGCCAUAGGGUAGCCUGGUCUAUCCUUUGGGCUUUGGGAGCCUGAGACCCCGGUUCAAAUCCGGGUGGCCCCA			GGGGCCGUCGUCUAGCCUGGCUAGGAUGCGGGGCUUGGGACCCCGUGGUCCGGGGUUCAAAUCCCCGCGGCCCCACCA
			GGGGCCGUAGUCUAGCCUGGCUAGGAUGCGGGGCUUGGGCCCCCGUGACCCGGGGUUCAAAUCCCCGCGGCCCCA			GGGGCCGUGGGGUAGCCUGGUCUAUCCUUCCGGCUUUGGGGGCCGGAGACCCCGGUUCAAAUCCGGGCGGCCCCACCA
			GGGGCCGUAGUCUAGCCUGGCUAGGAUGCGUGGCUUGGGCCCACGUGACCCCGGGUUCAAAUCCCGGCGGCCCCA			GGGGCCGUGGGGUAGCUUGGCCUAUCCUGCGGGCUUUGGGAGCCCGUGACCCGAGUUCAAAUCUCGGCGGCCCCACCA
			GGGGCCGUAGUCUAGCCUGGCUAGGAUGCGUGGCUUGGGCCCACGUGAUCCCGGGUUCAAAUCCCGGCGGCCCCA			GGGGCCGUGGGGUAGCUUGGUCCAUCCUGCGGGCUUUGGGAGCCCGUGACCCGGGUUCAAAUCCCGGCGGCCCCACCA
			GGGGCCGUAGUCUAGCUUGGCUAGGAUGCGGGGCUUGGGCCCCCGUGACCCGGGGUUCAAAUCCCCGCGGCCCCA			GGGGCCGUGGGGUAGCUUGGUCUAUCCUGCCGGCUUUGGGAGCCGGCGACCCGAGUUCAAAUCUCGGCGGCCCCACCA
			GGGGUAAUAGGGUAGCCUGGUCCAUCCUAGAGCGUUUGGGACGCUUUGACCGCAGUUCAAAUCUGCGUUACCCCA			GGGGCCGUGGGGUAGCUUGGUCUAUCCUGCGGGCUUUGGGAGCCCGUGACCCGAGUUCAAAUCUCGGCGGCCCCACCA
			GGGGUAGUAGGGUAGCCUGGUCCAUCCUAGAGCGUUUGGGACGCUUUGACGGCAGUUCGAAUCUGCCCUACCCCA			GGGGCCGUGGGGUAGCUUGGUCUAUCCUGCGGGCUUUGGGAGCCCGUGACCCGGGUUCAAAUCCCGGCGGCCCCACCA
			GGGGUAGUAGGGUAGCCUGGUCCAUCCUAGAGCGUUUGGGACGCUUUGACGGCGGUUCGAAUCCGCCCUACCCCA			GGGUCUGUGGGGUAGCUUGGUCCAUCCUUCGAGCUUUGGGAGUUCGAGACCCCGAUUCGAAUUCGGGCAGACCCACCA
			GGGGUCGUUGUCUAGCUUGGUUAGGAUGCCAGCCUUGGGCGCUGGAGGUCGCUGGUUCGAAUCCGGCCGACCCCA
			GGGGUGGUAGGGUAGCCUGGUCCAUCCUAGAGCGUUUGGGACGCUUUGACCCCAGUUCGAAUCUGGGCCACCCCA
