## Supplemental Table 21 for "The Standard Genetic Code Lacks Redundancy For Amino Acid Codons"

### Sheet: Ser (CGA)
Ser(CGA)
53 nt	57 nt	61 nt	65 nt	74 nt	80 nt	82 nt	83 nt	84 nt	85nt	86 nt	87 nt	88 nt	89 nt	90 nt	96 nt
GGAGUAGCCUUCUAAGCCGGAGGUCGCGGGUUCGAAUCCCGCCGGGCCCGCCA	GGGUUUAAAGUCGCCUUCACACGGCGGAGGUCCUGAGUUCGAAUCUCAGCGGGCCCA	GCUGAGGUAAUUUGUUUGCCCUCUCGAGGCAAUGACCGGGGUUCGAAUCCCCGUCGGAGCA	AGGGGGUUUAUCCCCUAAAUAGGGCUUUGGCCCCUGGGACCAGGGUUCGAAUCCCUGCCCGGCUA	AGGGGUUUUAGGGGAUUCCUCCCCUAACCAGGGCUUUGGCCCCUGGGACCAGGGUUCGAGUCCCUGCCCGGCUA	GCCCAGGUCGUCUAGCGGUAUGGCGACGGUCUCGAAAACCGUUCCCCUUGGGAUCGCAGGUUCGAAUCCUGCCCUGGGCG	GCCAGGUUAGCCAAGUGGUACGGCGGCCGCCUCGAAAGCGGCUGCGCGCAAGCGCUCAGGGGUUCGAAUCCCUUACCUGGCG	GCCCAGGUCGUCUAGCGGUAGGGCGACGGUCUCGAAAACCGUUUCUCCUUGGGGGAUCGCAGGUUCGAAUCCUGCCCUGGGCG	GCCCAGGUAGUCUAGUGGUAAGGCGACGGUCUCGAAAACCGUUUCUCCCUCGGGAGAGCGCAGGUUCGAAUCUUGCCCUGGGCG	GCCGAGAUAGCCUAGCCCGGCCAAGGCGGCAGAUUCGAAAUCUGCUGUCCUCACGGACACGGGAGUUCAAAUCUCCCUCUCGGCG	GCCGAGAUAGCCAAGCCCGGUAUGGCGGUGGUCUCGAAAACCACUGGUCCUUGACCUCGGGAGUUCGAAUCUCUCUCUCGGCGCCA	GCCGGGGUAGCCUAGCCAGGGAAGGCGCGGGACUCGAGAUCCCGUGGGCGUUCGCCCACCGGGGUUCAAAUCCCCGCCCCGGCGCCA	GCCGGGGUAGCCUAGCCUGGGAAGGCGCGGGACUCGAGAUCCCGUGGGCGUCAAGCCCACCAGGGUUCAAAUCCCUGCCCCGGCGCCA	GCCGGGGUGGCCGAGCGGCCCAAGGCGGCGGGCUCGAGACCCGUUGCCCCAGGAGGGGCGCGCGGGUUCGAAUCCCGCCCCCGGCGCCA	GCCGGGGUGCCCGAGCGGACUAAGGGGGUAGGCUCGAGACCUACUGCCCCGCGGAGGGGCGCGCGGGUUCGAAUCCCGCCCCCGGCGCCA	GGCGUAAAUUGGCAACCAACGAUAUUUUACGACGUUGGAUAUCGUUUUUUAGGCCUCCGGAGCCUAAGGUCCCGGGUCCGAAUCCCGGCGGGUCCG
				GGGGGUAUUAGGGGGUGUCCCCCCUAAAUAGGGCUCUGGCCCCUGGGACCAGGGUUCGAAUCCCUGCCCGGCUA	GCCCAGGUCGUCUAGCGGUAUGGCGACGGUCUCGAAAACCGUUCCCUUUGGGAUCGCAGGUUCAAAUCCUGCCCUGGGCG	GCCGAGGUACUCUAACGGUAAGGGACUGGUCUCGAAAACCAGCGGCCGCAAGGCCUUAGGAGUUCAAGUCUCCUCCUCGGCG	GCCGAGGUAGCCUAGCCAGGCAAGGCGGUGGAUUCGAGAUCCACUGGGCUCUGCCCUCGGGAGUUCAAAUCUCCCCCUCGGCG	GCCCAGGUAGUCUAGUGGUAAGGCGACGGUCUCGAAAACCGUUUCUUCUUUGGGAGAGCGCAGGUUCAAAUCCUGCCCUGGGCG	GCCGAGAUAGCCUAGCCCGGCCAAGGCGGCAGAUUCGAAAUCUGCUGUCCUCACGGACACGGGAGUUCGAAUCUCCCUCUCGGCG	GCCGAGGUAGCCUAGCCCGGCCAAGGCGGUUGCUUCGAGAGCAACUGUCCGUUCAGGACACGAGAGUUCAAAUCUCUCCCUCGGCG	GCCGGGGUAGCCUAGCCAGGGAAGGCGGUGGACUCGAGAUCCACUGGGCGUUUGCCCGCCGGGGUUCAAAUCCCCGCCCCGGCGCCA	GCCGGGGUGGCAGAGCGGACACGCGGCAGGCUCGAGACCUGUUGUCCCUUCCAGGGACGCUUGGGUUCAAAUCCCAACCCCGGCGCCA	GCCGGGGUGGCCGAGCGGCCCAAGGCGGCGGGCUCGAGACCCGUUGCCCCGCGAGGGGCGCGCGGGUUCGAAUCCCGCCCCCGGCGCCA	GCCGGGGUGCCCGAGCGGCCCAAGGGGGUGGGCUCGAGACCCACUGCCCCAAUCAGGGGCGCGCGGGUUCGAAUCCCGCCCCCGGCGCCA
						GCCGAGGUACUCUAACGGUAAGGGACUGGUCUCGAAAACCAGCGGUCGCAAGGCCUUAGGAGUUCAAGUCUCCUCCUCGGCG	GCCGGGGUUGCAGAGAGGCACUGCGGUGGACUCGAGAUCCACUGCCCGAUGAGGGCACCUGGGUUCAAGUCCCAGCCCCGGCG	GCCGAGAUAGUCUAGUCCGGGAAGGCGGUAGCCUCGAAAGCUACUGGUGUCCGCACCUCGGGAGUUCAAAUCUCCCUCUCGGCG	GCCGAGAUAGCCUAGCCCGGCCAAGGCGGCAGAUUCGAAAUCUGCUGUCCUCACGGACUCGGGAGUUCAAAUCUCCCUCUCGGCG	GCCGAGGUAGUCUAGUCCGGUAAGGCGGCGGUCUCGAAAACCGCUGGCGACUCGCCACGGGAGUUCAAAUCUCUCCCUCGGCGCCA	GCCGGGGUAGCCUAGCCAGGGAAGGCGGUGGACUCGAGAUCCACUGGGCUUUGUCCCGCCGGGGUUCAAAUCCCCGCCCCGGCGCCA	GCCGGGGUGGCCGAGCACGGUUAAGGCGCGGGACUCGAGAUCCCGUCCCCGCAAGGGGGCCCGGGUUCAAAUCCCGGCCCCGGCACCA	GCCGGGGUGGCCGAGCGGUCCAAGGCGGUGGGCUCGAGACCCACUGCCCCGUAAGGGGCGCGCGGGUUCAAAUCCCGCCCCCGGCGCCA	GCCGGGGUGCCCGAGCGGCCCAAGGGGGUGGGCUCGAGACCCACUGCCCCGUGCAGGGGCGCGCGGGUUCGAAUCCCGCCCCCGGCGCCA
						GCCGGAAUAGCCAAGUGGUAAGGCGGCCGUCUCGAAAACGGCUACGCGCAAGCGUGCGGGAGUUCGAAUCUCUCUUCCGGCG	GUCGGGGUAGCCUAGCCCGGUAAGGCGGUAGACUCGAGAUCUACUGCUCUCGUAGCUCGGGAGUUCAAAUCUCCCCCCCGACG	GCCGAGGUAGUCUAGUCCGGAAGGGCGGUGGCCUCGAAAGCCACUGGUGGCGACACCUCGGGAGUUCAAAUCUCCCCCUCGGCG	GCCGAGAUAGCCUAGCCCGGCCAAGGCGGUAGAUUCGAAAUCUACUGUCCCCACGGACACGGGAGUUCAAAUCUCCCUCUCGGCG	GCCGAGGUGGCAGAGCGGACCAAUGCGAUCGGCUCGAGACCGGUUUCCCCUGACGGGGUGCUUGGGUUCGAAUCCCAACCUCGGCG	GCCGGGGUAGCCUAGCCUGGGAAGGCGCGGGACUCGAGAUCCCGUGGGCGUCCGCCCACCAGGGUUCAAAUCCCUGCCCCGGCGCCA	GCCGGGGUGGCCGAGCGGACCAAGGCGGUGGACUCGAGAUCCACUGCCCGUUAAGGGUGCCCGGGUUCGAAUCCCGGCCCCGGCGCCA	GCCGGGGUGGCCGAGCUAGGUCCAAGGCGCGGGACUCGAGAUCCCGUCCCCGCAAGGGGGCCCGGGUUCAAAUCCCGGCCCCGGCACCA	GCCGGGGUGGCCGAGCCUGGUCCAAGGCGCGGGACUCGAGAUCCCGUCCCCGCAAAGGGGGCCCGGGUUCAAAUCCCGGCCCCGGCGCCA
						GCCGGGAUAGCCAAGUGGUAAGGCGGCCGUCUCGAAAACGGCUACGCGCAAGCGUGCAGGGGUUCGAAUCCCUUUCCCGGCG		GCCGAGGUAGUCUAGUCCGGGAAGGCGGUGGUCUCGAAAACCACUGGUGGUAACACCUCGGGAGUUCAAAUCUCCCCUUCGGCG	GCCGAGAUAGCCUAGCCCGGCCAAGGCGGUAGAUUCGAAAUCUACUGUCCUCACGGACUCGGGAGUUCAAAUCUCCCUCUCGGCG	GCCGAGGUGGCAGAGCGGACUAACGCGACCGGCUCGAGACCGGUUUCUCUGAAAAGAGUGCUUGGGUUCAAAUCCCAACCUCGGCG	GCCGGGGUAGCCUAGCCUGGGAAGGCGCGGGACUCGAGAUCCCGUGGGCGUCCGCCCGCCAGGGUUCAAAUCCCUGCCCCGGCGCCA	GCCGGGGUGGCCGAGCGGCCCAAGGCGCGGGACUCGAGAUCCCGUCCCCGUACAGGGGUCGUGGGUUCAAAUCCCACCCCCGGCGCCA		GCCGGGGUGGCCGAGCGGUCCAAGGCGGUGGGCUCGAGACCCACUGGCGGUUAUACCGCCGCGCGGGUUCAAAUCCCGCCCCCGGCGCCA
						GCCGGGGUGGCAGAGAGGCACUGCGGUGGACUCGAGAUCCACUGCCCGAAAGGGCACCUGGGUUCAAGUCCCAGCCCCGGCG		GCCGCCGUGCCCGAGCGGCCCAAGGGGGAGGGCUCGAGACCCUCUCCCCGCCAAGGGGGCGGGGGUUCGAAUCCCCCCGGCGGCG	GCCGAGGUACUCUAACGGUAAGGGACUGGUCUCGAAAACCAGCGGUCGCAAGGCCUUAGGAGUUCAAGUCUCCUCCUCGGCGCCA	GCCGAGGUGGCAGAGCGGACUAACGCGGCAGGCUCGAGACCUGUUUCUCCUAACGGAGUGCUUGGGUUCGAAUCCCAACCUCGGCG	GCCGGGGUAGCCUAGCCUGGGAAGGCGCGGGACUCGAGAUCCCGUGGGCGUGGUCCCACCGGGGUUCAAAUCCCCGCCCCGGCGCCA	GCCGGGGUGGCCGAGCGGCCCAAGGCGCGGGACUCGAGAUCCCGUCCCCGUCAAGGGGGCGUGGGUUCAAAUCCCACCCCCGGCGCCA
						GCCGGGGUUGCAGAGAGGCACUGCGGGGGACUCGAGAUCCCCUGCCCGCAAGGGCGCCUGGGUUCAAGUCCCAGCCCCGGCG		GCCGGGAUAGUCUAGUCAGGUAAGGCGUAGGAUUCGAAAUCCUAUGAGCAGUGCUCACCCUGGGUUCAAAUCCCAGUCCCGGCG	GCCGAGGUAGCCUAGCCCGGCCAAGGCGGCAGAUUCGAAAUCUGCUGUCCUCACGGACUCGAGAGUUCAAAUCUCUCCCUCGGCG	GCCGGGAUAGUCUAGUCAGGUAAGGCGCAGGAUUCGAAAUCCUGUUGAACGUACGUUCGUCCUGGGUUCAAAUCCCAGUCCCGGCG	GCCGGGGUAGCCUAGCUCGGGAAGGCGGUGGACUCGAGAUCCACUGGGCGUUCGCCCGCCAGGGUUCAAAUCCCUGCCCCGGCGCCA	GCCGGGGUGGCCGAGCGGCCCAAGGCGCGGGACUCGAGAUCCCGUCCCCGUCCAGGGGGCGUGGGUUCAAAUCCCACCCCCGGCGCCA
								GCCGGGGUACCCAAGCUAGGUAAGGGGUCAGCCUCGAGAGCUGAUGUCCUUCGGGACUCGAGGGUUCGAGUCCCUCUCCCGGCG	GCCGAGGUAGCCUAGCCCGGCCAAGGCGGUAGAUUCGAAAUCUACUGUCCAUUCGGACACGUGAGUUCAAAUCUCACCCUCGGCG	GCCGGGGUAGCCUAGCCAGGGAAGGCGCGGGACUCGAGAUCCCGUGGGCGUUGCCCACCGGGGUUCAAAUCCCCGCCCCGGCGCCA	GCCGGGGUAGCCUAGUCAGGGAAGGCGCGGGACUCGAGAUCCCGUGGGCGUUCGCCCGCCGGGGUUCAAAUCCCCGCCCCGGCGCCA	GCCGGGGUGGCCGAGCGGCCUAAGGCGCGGGACUCGAGAUCCCGUCCCCGUCUAGGGGGCGUGGGUUCAAAUCCCACCCCCGGCGCCA
								GCCGGGGUACCCUAGCCAGGAAAGGGGCCGGACUCGAGAUCCGGUGGCCUCCGGGCCUCGUGGGUUCAAAUCCCACCCCCGGCG	GCCGAGGUAGCCUAGCCCGGCCAAGGCGGUUGCUUCGAGAGCAACUGUCCAUCAGGACACGUGAGUUCGAAUCUCACCCUCGGCG	GCCGGGGUGCCCGAGCGGCCUAAGGGGGUAGGCUCGAGACCUACUGCCCCAUACGGGGCACGCGGGUUCGAAUCCCGCCCCCGGCG	GCCGGGGUGCCCGAGCGGACCAAGGGGGUGGGCUCGAGACCCACUGCCCCCUCCAGGGGCACGCGGGUUCGAAUCCCGCCCCCGGCG	GCCGGGGUGGCCGAGCGGUCCAAGGCGGUGGACUCGAGAUCCACUACCCCAAAAGGGUGCCCGGGUUCAAAUCCCGGCCCCGGCGCCA
								GCCGGGGUGCCCGAGCGGUCAAGGGGGUAGGCUCGAGACCUACUGCCUCUCUGAGGCACACGGGUUCGAAUCCCGUCCCCGGCG	GCCGAGGUAGCCUAGCCCGGCCAAGGCGGUUGCUUCGAGAGCAACUGUCCGAGAGGACUCGUGAGUUCAAAUCUCACCCUCGGCG	GCCGGGGUGCCCGAGCGGUCUAAGGGGGUGGGCUCGAGACCCACUGCCCCCUCUGGGGCACGCGGGUUCGAAUCCCGCCCCCGGCG	GCCGGGGUGCCCGAGCGGUCUAAGGGGGUGGGCUCGAGACCCACUGCCCCUUCACGGGGCGCGCGGGUUCAAAUCCCGCCCCCGGCG
								GCCGGGGUGGCAGAGCGGACUCGCGGCAGGCUCGAGACCUGUUUCCCCUUCUGGGGUGCUUGGGUUCGAAUCCCAACCCCGGCG	GCCGAGGUAGCCUAGCCUGGCCAAGGCGCCUGCCUCGAGAGCAGGUGUCCUCACGGACUCGGGAGUUCAAAUCUCCCCCUCGGCG	GCCGGGGUGGCAGAGCGGACAAACGCGGCAGGCUCGAGACCUGUUGUCCCUUUUGGGACUCCUGGGUUCGAAUCCCAGCCCCGGCG	GCCGGGGUGGCAGAGCGGACAAACGCGGCAGGCUCGAGACCUGUUGUCCCUUCCAGGGACACUUGGGUUCAAAUCCCAACCCCGGCG
								GCCGGGGUGGCCGAGCGGCCCAAGGCGCGGGACUCGAGAUCCCGUCCCCGCGAGGGGGCGUGGGUUCAAAUCCCACCCCCGGCG	GCCGAGGUAGCCUAGCCUGGCCAAGGCGCCUGCUUCGAGAGCAGGUCUCCUCACGGACUCGGGAGUUCAAAUCUCCUCCUCGGCG	GCCGGGGUGGCAGAGCGGACUAACGCGGCAGGCUCGAGACCUGUUGUCCCUUCUGGGACGCUUGGGUUCAAAUCCCAACCCCGGCG	GCUGGGAUAGCCUAGCCCGGUAAGGCGGUAGACCCGAAAUCUACUGCUCUCUGUAGCUCGGGAGUUCAAAUCUCCCUCCCAGCGCCA
								GCCGGGGUUGCAGAGUCCGGCACUGCGGGGGACUCGAGAUCCCCUGCCCGAAAGGGUUCGUGGGUUCAAAUCCCACCCCCGGCG	GCCGAGGUAGCCUAGCCUGGCCAAGGCGGUAGAUUCGAAAUCUACUGUCCAUUCGGACACCGGAGUUCAAAUCUCCGCCUCGGCG	GCCGGGGUGGCAGAGCGGACUAACGCGGCAGGCUCGAGACCUGUUUCCCCUAACGGGGUGCUUGGGUUCGAAUCCCAACCCCGGCG
								GCUGAGGUACCCAAGCUAGGUACGGGGUCAGCCUCGAGAGCUGAUGUCCUUCGGGACUCGUGGGUUCGAGUCCCACCCUCAGCG	GCCGAGGUAGCCUAGCCUGGCCAAGGCGGUUGCUUCGAGAGCAACUGUCCACACGGACUCAGGAGUUCAAAUCUCCUCCUCGGCG	GCCGGGGUGGCAGAGCGGACUAACGCGGCAGGCUCGAGACCUGUUUCUCCUAACGGAGUGCUUGGGUUCAAAUCCCAACCCCGGCG
								GCUGGGAUAGCCUAGCCCGGUAAGACGGUAGAUUCGAAAUCUACUGCUAGAAAUAGCUCGGGAGUUCAAAUCUCCCUCCCAGCG	GCCGAGGUAGCCUAGCCUGGCCAAGGCGGUUGCUUCGAGAGCAACUGUCCUCACGGACUCAGGAGUUCAAAUCUCCUCCUCGGCG	GCCGGGGUGGCCGAGCGGUCUAAGGCGGUGGGCUCGAGACCCACUGCUCCUUGCGGGGCGCGCGGGUUCAAAUCCCGCCCCCGGCG
									GCCGAGGUAGCCUAGCCUGGUCAAGGCGGCAGAUUCGAAAUCUGCUGUCCGCUCGGACACGUGAGUUCAAAUCUCACCCUCGGCG
									GCCGAGGUAGCCUAGCCUGGUCAAGGCGGCAGAUUCGAAAUCUGCUGUCCGUUCGGACACGUGAGUUCAAAUCUCACCCUCGGCG
									GCCGAGGUAGUCUAGCCCGGAAAGGCGGUAGCCUCGAAAGCUACUGGCGCUUCGCGCCUCGGGAGUUCAACUCUCCCCCUCGGCG
									GCCGAGGUAGUCUAGCCCGGGAAGGCGGUAGCCUCGAAAGCUACUGGCGCUUCGCGCCUCGGGAGUUCAAAUCUCCCCCUCGGCG
									GCCGAGGUAGUCUAGUCCGGGAAGGCGGUAGCCUCGAAAGCUACUGGCGCUCUGCGCCUCGGGAGUUCAAAUCUCCCCCUCGGCG
									GCCGAGGUAGUCUAGUCCGGGAAGGCGGUGGCCUCGAAAGCCACUGGUGCUCGGCACCUCGGGAGUUCAAAUCUCCCCCUCGGCG
									GCCGAGGUAGUCUAGUCCGGGAAGGCGGUGGCCUCGAAAGCCACUGGUGUUCGGCACCUCGGGAGUUCAAAUCUCCCCCUCGGCG
									GCCGAGGUAGUCUAGUCCGGUAAGGCGGUGGCCUCGAAAGCCACUGGUGCUUGGCACCUCGGGAGUUCAAAUCUCCCCCUCGGCG
									GCCGGGAUAGUCUAGUCUGGGAAGGCGCAGGAUUCGAAAUCCUGUUGAGCAUUGCUCAUCCUGGGUUCAAAUCCCAGUCCCGGCG
									GCCGGGGUGCCCGAGCGGACCAAGGGGGUAGGCUCGAGACCUACUGCCUCUAAGAGGUACACGGGUUCGAAUCCCGUCCCCGGCG
									GCCGGGGUGCCCGAGCGGACCAAGGGGGUAGGCUCGAGACCUACUGCCUCUCCGAGGCACGCGGGUUCAAAUCCCGCCCCCGGCG
									GCCGGGGUGCCCGAGCGGACCAAGGGGGUAGGCUCGAGACCUACUGUCUCUCCGAGACACGCGGGUUCAAAUCCCGCCCCCGGCG
									GCCGGGGUGCCCGAGCGGACUAAGGGGGUAGGCUCGAGACCUACUGCCCCUAUGGGGCACGCGGGUUCAAAUCCCGCCCCCGGCG
									GCCGGGGUGCCCGAGCGGACUAAGGGGGUAGGCUCGAGACCUACUGCCUCUCCGAGGCACGCGGGUUCAAAUCCCGCCCCCGGCG
									GCCGGGGUGGCCGAGCGGCCCAAGGCGCGGGACUCGAGAUCCCGUCCCCGUCCAGGGGGCGUGGGUUCAAAUCCCACCCCCGGCG
									GCCGGGGUGGCCGAGCGGCCCAAGGCGCGGGACUCGAGAUCCCGUCCCCGUUCAGGGGGCGUGGGUUCAAAUCCCACCCCCGGCG
									GCCGGGGUGGCCGAGCGGUCUAAGGCGGCGGGCUCGAGACCCGUUGUCCAAUAAGGACGCGUGGGUUCAAAUCCCACCCCCGGCG
									GCCGGGGUUGCAGAGCCAGGCCACUGCGGGAGACUCGAGAUCUCCUGCCCGAAAGGGCGCGUGGGUUCGAAUCCCACCCCCGGCG
									GCCGGGGUUGCAGAGCCAGGCUACUGCGGGGGAUUCGAGAUCCCCUGCCCGCAAGGGCGCGUGGGUUCAAAUCCCACCCCUGGCG
									GUCGGGAUAGCCUAGCCAGGUAAGGCGCAGGAUUCGAAAUCCUGUUGAGCAAUGCUCAUCUUGGGUUCAAAUCCCAAUCCCGGCG

### Sheet: Ser (GGA)
Ser(GGA)
81 nt	82 nt	83 nt	84 nt	85 nt	86 nt	87 nt	88 nt	89 nt	91 nt	109 nt
GCCAGGAUGGCCGAACGGUAAGGCGCACGCCUGGAAAGCGUGUUCCCUUUGGGAUUCAGGGUUCAAAUCCCUGUCCUGGCG	GCCAGGAUGGCCGAACGGUAAGGCGCACGCCUGGAAAGCGUGUUCCCUUCCGGGAUUCUGGGUUCAAAUCCCAGUCCUGGCG	GCCGAGGUAGUCUAGCGGUAGGGCGCAAGCCUGGAAAGCUUGUGGGGCUUAGCCCCUCGGGAGUUCAAAUCUCCCCCUCGGCG	GCCAGAAUGGCCGAAUCUGGUAAGGCGCACGCCUGGAAAGCGUGUUCCCAUUUGGGAUUCUGGGUUCAAAUCCCAGUUCUGGCG	GCAGAGAUAGUCUAGCCCGGAAAGGCGUACGGCUGGAACCCGUAUGAGGCUUUGCCUCUCGGGGGUUCAAAUCCCCCUCUCUGCG	GCCGGGAUCGCCUAGCCCGGUAGGGCGCAAGCCUGGAAAGCUUGUGACCCGUGAGGGUCCCGAGGGUUCAAAUCCCUCUCCCGGCG	GCCGAGAUAGCCCAGCCCGGUAAGACGCAAGCCUGGAAAGCUUGUGGGAGUAUUCCCUCGGGAGUUCAAAUCUCCCUCUCGGCGCCA	GCAGAGAUAGUCUAGCCUGGGAAGGCGUACGGCUGGAAACCGUAUGAGGCUUUGCCUCCCGGGGGUUCAAAUCCCCCUCUCUGCGCCA	GCCGGGGUCGCCUAGCCCGGGAGGGCGCAAGCCUGGAAAGCUUGUGACCCGUAAGGGUCCCGAGGGUUCAAAUCCCUCUCCCGGCGCCA	GCCGGGGCGGCCGAGCCCGGUCCAAGGCGCGGGAUUGGAGAUCCCGUGGCCCGUAUGGGCCGCCCGGGUUCAAAUCCCGGCCCCGGCGCCA	CCCUCCGUGGCGAAUUGGCGUAAAUUGGCAACUAACGCAAUUUUAGAUCGAUAAAUGCUCUUCUCUAUGCCUUCGGAGCCGGUGGUCCCGGGUUCAAAUCCCGGCGGGU
GCCAGGAUGGCCGAACGGUAAGGCGCACGCCUGGAAAGCGUGUUCCCUUUGGGAUUCUGGGUUCAAAUCCCAGUCCUGGCG	GCCAGGAUGGCCGAACGGUAAGGCGCACGCCUGGAAAGCGUGUUCCCUUUCGGGAUUCAGGGUUCAAAUCCCUGUCCUGGCG	GCCGAGGUAGUCUAGUGGUAGGGCGCAAGCCUGGAAAGCUUGUGGGGCCUAGCCCCUCGGGAGUUCAAAUCUCCCCCUCGGCG	GCCGAGAUAGUCUAGCCUGGUAAGGCGCGGGACUGGAAAUCCCGUGAGGGAAACCUCUCCUGGGUUCAAAUCCCAGUCUCGGCG	GCAGAGAUAGUCUAGCUCGGUAAGGCGUGGGACUGGAAAUCCCAUGGGGCUUUGCUCCGCGGGGGUUCAAAUCCCCCUCUCUGCG	GCCGGGGUGCCCGAGCGGACUAAGGGGCUGGCCUGGAGAGCCAGUUCCCCAUACGGGGAGCGCGGGUUCAAAUCCCGCCCCCGGCG	GCCGGGGUAGCCUAGCCAGGGAAGGCGCGGGCCUGGAGAGCCCGUGGGCGUUCGCCCACCGGGGUUCAAAUCCCCGCCCCGGCGCCA	GCAGAGAUAGUCUAGCCUGGGAAGGCGUACGGCUGGAAACCGUAUGAGGCUUUGCCUCGCGGGGGUUCAAAUCCCCCUCUCUGCGCCA	GCCGGGGUGCCCGAGCGGACUAAGGGGCUGGCCUGGAGAGCCAGUGCCCCAUACGGGGCGCGCGGGUUCGAAUCCCGCCCCCGGCGCCA
GCCAGGAUGGCCGAGCGGUAAGGCGCACGCCUGGAAAGCGUGUUCCCUCUGGGAUCGGGGGUUCAAAUCCCUCUCCUGGCG	GCCAGGAUGGCCGAACGGUAAGGCGCACGCCUGGAAAGCGUGUUCCCUUUCGGGAUUCUGGGUUCAAAUCCCAGUCCUGGCG	GCCGAGGUAGUCUAGUGGUAGGGCGCAAGCCUGGAAAGCUUGUGGGGCCUAGCCCCUCGGGAGUUCGAAUCUCCCCCUCGGCG	GCCGAGAUAGUCUAGCUUGGUAAGGCGCAAGACUGGAAAUCUUGUGGAGUGAUCUCCUCCUGGGUUCAAAUCCCAGUCUCGGCG	GCAGAGGUAGUCUAGCUCGGAAAGGCGUGGGACUGGAAAUCCCAUGGGGCUUUGCCCCUCGGGGGUUCAAAUCCCCCCCUCUGCG	GCCGGGGUGCCCGAGCGGCCUAAGGGGCUGGCCUGGAGAGCCAGUGCCCCAUACGGGGUGCGCGGGUUCGAAUCCCGCCCCCGGCG	GCCGGGGUAGCCUAGCCUGGGAAGGCGCGGGCCUGGAGAGCCCGUGGGCGUUUGCCCACCGGGGUUCAAAUCCCCGCCCCGGCGCCA	GCAGAGAUAGUCUAGCUUGGGAAGGCGUACGGCUGGAAACCGUAUGAGGCUUUGCCUCGCGGGGGUUCAAAUCCCCCUCUCUGCGCCA	GCCGGGGUGCCCGAGCGGCCCAAGGGGGUGGCCUGGAGAGCCACUCCCCCUGAUGGGGGGCGCGGGUUCGAAUCCCGCCCCCGGCGCCA
GCCGGAAUGGCCGAGUGGUAAGGCGCACGCCUGGAAAGCGUGUUCCCUCUGGGAUCCAGGGUUCAAAUCCCUGUUCCGGCG	GCCAGGAUGGCCGAGUGGUAAGGCGCACGCCUGGAAAGCGUGUUCCCUUCUGGGAUCGGGGGUUCAAAUCCCUCUCCUGGCG	GCCGAGGUAGUCUAGUGGUAGGGCGCAAGCCUGGAAAGCUUGUGGGGCCUGUCCCCUCGGGAGUUCGAAUCUCCCCCUCGGCG	GCCGAGGUAGUCUAGCGGUAAGGCGCAAGCCUGGAAAGCUUGUGGGGCUUCAGCCCCUCGGGAGUUCGAAUCCCCCCCUCGGCG	GCCGAGAUAGUCUAGCCUGGUAAGGCGCGAGACUGGAAAUCUCGUGGGAGCUUUUCCCUCCUGGGUUCAAAUCCCAGUCUCGGCG	GCCGGGGUGCCCGAGCGGUCUAAGGGGACAGGCUGGAGACCUGUUGUCCCGAAAGGGACACGCGGGUUCAAAUCCCGCCCCCGGCG	GCCGGGGUAGCCUAGCCUGGGAAGGCGCGGGCCUGGAGAGUCCGUGGGCGCAUGCCCGCCAGGGUUCAAAUCCCUGCCCCGGCGCCA	GCCGGGGUAGCCUAGCCAGGGAAGGCGCGGGCCUGGAGAGUCCGUGGGCGUUAAGCCCUCCGGGGUUCAAAUCCCCGCCCCGGCGCCA	GCCGGGGUGCCCGAGCGGCCUAAGGGGCCGGCCUGGAGAGCCGGUGGGGGGCUACCCCCGCGCGGGUUCGAAUCCCGCCCCCGGCGCCA
GCCGGGAUGGCCGAGUGGUAAGGCGCACGCCUGGAAAGCGUGUUCCCUCAGGGAUCCAGGGUUCAAAUCCCUGUCCCGGCG	GCCGGGAUGGCCGAACGGUAAAGCGCACGCCUGGAAAGCGUGUUCCCGUAUGGGAUUCUGGGUUCAAAUCCCAGUCCCGGCG	GCCGAGGUAGUCUAGUGGUAGGGCGCAAGCCUGGAAAGCUUGUGGGGCUUAGCCCCUCGGGAGUUCGAAUCUCCCCCUCGGCG	GCCGAGGUAGUCUAGUGGAAAGGCGCGAGCCUGGAAAGCUCGUGGGGCGUUAGCCCCUCGGGAGUUCGAAUCUCCCCCUCGGCG	GCCGCCGUGCCCGAGCGGACCAAGGGGUUCGGCUGGAGACCGAAUCCCCGAUAAGGGGGCGGGGGUUCGAAUCCCCCCGGCGGCG	GCCGGGGUGCCCGAGCGGUCUAAGGGGCUGGCCUGGAGAGCCAGUGCCCCGAAAGGGGCGCGCGGGUUCAAAUCCCGCCCCCGGCG	GCCGGGGUAGCCUAGCCUGGGAAGGCGCGGGCCUGGAGAGUCCGUGGGCGUCAGCCCGCCAGGGUUCAAAUCCCUGCCCCGGCGCCA	GCCGGGGUAGCCUAGCCUGGGAAGGCGCGGGCCUGGAGAGUCCGUGGGCGUUAAGCCCGCCAGGGUUCAAAUCCCUGCCCCGGCGCCA	GCCGGGGUGCCCGAGCGGUCCAAGGGGACGGGCUGGAGACCCGUUGCCCCGCGAGGGGCGCGCGGGUUCGAAUCCCGCCCCCGGCGCCA
GCCGGGAUGGCCGAGUGGUAAGGCGCACGCCUGGAAAGCGUGUUCCCUUUGGGAUCCAGGGUUCAAAUCCCUGUCCCGGCG	GCCGGGAUGGCCGAAUGGCAAAGCGCACGCCUGGAAAGCGUGUCCCCUUACGGGGUUCAGGGUUCAAAUCCCUGUCCCGGCG	GCCGAGGUAGUCUAGUGGUAGGGCGCAAGCCUGGAAAGCUUGUGGGGCUUGACCCCUCGGGAGUUCGAAUCUCCCCCUCGGCG	GCCGAGGUAGUCUAGUGGUAAGGCGCAAGCCUGGAAAGCUUGUGAUUCGCAAGGGUCGCGGGAGUUCGAAUCUCCCCCUCGGCG	GCCGGGAUAGCCUAGCCAGGUAAGGCGCAAGACUGGAAAUCUUGUGGAGCCAUGCUCCGCCUGGGUUCAAAUCCCAGUCCCGGCG	GCCGGGGUGCCCGAGCGGUCUAAGGGGCUGGCCUGGAGAGCCAGUGCCCCUUCCGGGGCGCGCGGGUUCGAAUCCCGCCCCCGGCG	GCCGGGGUAGCCUAGCCUGGGAAGGCGCGGGCCUGGAGAGUCCGUGGGCGUUAGCCCGCCAGGGUUCAAAUCCCUGCCCCGGCGCCA	GCCGGGGUAGCCUAGCUCGGGAAGGCGCGGGCCUGGAGAGUCCGUGGGCGUCUAGCCCGCCAGGGUUCAAAUCCCUGCCCCGGCGCCA	GCCGGGGUGCCCGAGCGGUCUAAGGGGCUGGCCUGGAGAGCCAGUGCCCCAUAUGGGGCGCGCGGGUUCGAAUCCCGCCCCCGGCGCCA
GCCGGGGUUGCCGAGUGGUAAGGCGCACGCCUGGAGAGCGUGUGGGCUCUGCCCGCGUGGGUUCGAAUCCCACCCCCGGCG	GCCGGGAUUGCAGAGUGGUACUGCGCGGGCCUGGAGAGCCCGUGCCCUUCGGGGCUCCGGGGUUCGAAUCCCCGUCCCGGCG	GCCGAGGUAGUCUAGUGGUAGGGCGCAAGCCUGGAGAGCUUGUGGGGCUUUGCCCCUCGGGAGUUCGAAUCUCCCCCUCGGCG	GCCGAGGUAGUCUAGUGGUAAGGCGCAAGCCUGGAAAGCUUGUGGGGGGAAACUCCCGCAAGGGUUCGAGUCCCUUCCUCGGCG	GCCGGGAUAGCCUAGCCAGGUAAGGCGCAAGACUGGAAAUCUUGUGGAGCUUUGCUCCUCCUGGGUUCAAAUCCCAGUCCCGGCG	GCCGGGGUGCCCGAGCGGUUCAAGGGGCUGGCCUGGAGAGCCAGUGCCCCGAAAGGGGCACGCGGGUUCGAAUCCCGCCCCCGGCG	GCCGGGGUAGCCUAGCCUGGGAAGGCGCGGGCCUGGAGAGUCCGUGGGCGUUUGCCCGCCAGGGUUCAAAUCCCUGCCCCGGCGCCA	GCCGGGGUGCCCGAGCGGUCCAAGGGGCCGGCCUGGAGAGCCGGUGGCCGACAAGGCCGCGCGGGUUCAAAUCCCGCCCCCGGCGCCA	GCCGGGGUGGCCGAGCCAGGUCCAAGGCGCGGGCCUGGAGAGUCCGUCCCCGCAAGGGGGCCCGGGUUCAAAUCCCGGCCCCGGCACCA
GCCGGGGUUGCCGAGUGGUAAGGCGCGCGCCUGGAGAGCGCGUGGGCUAUGCCCGCGUGGGUUCGAAUCCCACCCCCGGCG	GCCGGGGUUGCCGAGCGGUAAGGCGCACGCCUGGAGAGCGUGUGGGCGUUCGCCCGCGUGGGUUCGAAUCCCACCCCCGGCG	GCCGGGGUGGCAGAGAGGCACUGCGCGAGCCUGGAGAGCUCGUGUCCCUUUGGGACGCGUGGGUUCAAGUCCCACCCCCGGCG	GCCGAGGUAGUCUAGUGGUAGGGCGCAAGCCUGGAAAGCUUGUGGGGCAUCCGCCCCUCGGGAGUUCGAAUCUCCCCCUCGGCG	GCCGGGAUAGUCUAGCCUGGUAAGGCGCAAGACUGGAAAUCUUGUGGAGCUUUGCUCCGCCUGGGUUCAAAUCCCAGUCCCGGCG	GCUGAGGUAGUCUAGUCCGGUAGGGCGCAGGCCUGGAAAGCCUGUGGGGAAUCUUCCCCUCGGGAGUUCAAAUCUCCCCCUCAGCG	GCCGGGGUAGCCUAGCCUGGUAAGGCGCGAGCCUGGAGAGCUCGUGGGGCAUUACGCCCCUCCUGGGUUCAAAUCCCAGCCCCGGCG	GCCGGGGUGCCCGAGUGGUCUAAGGGGCCGGCCUGGAGAGCCGGUGGGGGUAAUCCCCACGCGGGUUCAAAUCCCGCCCCCGGCGCCA	GCCGGGGUGGCCGAGCUAGGUCCAAGGCGCGGGCCUGGAGAGUCCGUCCCCGCAAGGGGGCCCGGGUUCAAAUCCCGGCCCCGGCACCA
		GCCGGGGUUGCAGAGAGGCACUGCGCCGGCCUGGAGAGCCGGUGCCCGUCAAGGGCUCCUGGGUUCAAGUCCCAGCCCCGGCG	GCCGAGGUAGUCUAGUGGUAGGGCGCAAGCCUGGAAAGCUUGUGGGGCUUCAGCCCCUCGGGAGUUCGAAUCUCCCCCUCGGCG	GCCGGGAUAGUCUAGCCUGGUAAGGCGCAAGACUGGAAAUCUUGUGGAGUUCGUCUCCGCCUGGGUUCAAAUCCCAGUCCCGGCG	GCUGAGGUAGUCUAGUCCGGUAGGGCGCAGGCCUGGAAAGCCUGUGGGGCGUUUGCCCCUCGGGAGUUCAAAUCUCCCCCUCAGCG	GCCGGGGUCGCCUAGCCUGGUAGGGCGCGCGCCUGGAAAGCGCGUUCUCGCAAGGGAACGGGAGUUCAAAUCUCCCUCCCGGCGCCA	GCCGGGGUGCCCUAGCCCGGAAGGGGGCUGGCCUGGAGAGCCAGUGGCCCACUGGGCCGCGUGGGUUCAAAUCCCACCCCCGGCGCCA	GCGGAGGUAGCCAAGCCCGGCUACGGCGUGGGACUGGAGAUCCCAUGGGGCUUUGCCCCGCGGGGGUUCAAAUCCCCCCCUCCGCGCCA
		GCUGAGGUAGUCUAGCGGUACGGCGCAAGCCUGGAAAGCUUGUGGGGCUUGACCCCUCGGGAGUUCGAAUCUCCCCCUCAGCG	GCCGAGGUCGUCUAGCGGUAGGGCGCCAGCCUGGAGAGCUGGUGACUCGCAAGGGUCUCGUGAGUUCGAAUCUCACCCUCGGCG	GCCGGGAUAGUCUAGCCUGGUAGGGCGCAAGACUGGAAAUCUUGUGGAGCUUUGCUCCUCCUGGGUUCAAAUCCCAGUCCCGGCG	GCGGAGGUAGCCAAGCCCGGCUACGGCGUGGGACUGGAAAUCCCAUGGGGCUUUGCCCCGCGGGGGUUCAAAUCCCCCCCUCCGCG	GCCGGGGUCGCCUAGCCUGGUAGGGCGCGCGCCUGGAAAGCGCGUUCUCGCAAGGGAUCGGGAGUUCGAAUCUCCCUCCCGGCGCCA	GCCGGGGUGGCCGAGCGGACCAAGGCGAUGGCCUGGAGAGCCAUUACCCGUUAAGGGUGCCCGGGUUCGAAUCCCGGCCCCGGCGCCA	GCGGAGGUAGCCUAGCCCGGCCAAGGCGUGGGACUGGAGAUCCCAUGGGGCUUUGCCCCGCGGGGGUUCAAAUCCCCCCCUCCGCGCCA
		GCUGGGAUAGCCUAGCCUGGUAGGGCGCAGGUCUGGAAAACCUGUGCUGAAAUAGCUCGGGAGUUCAAAUCUCCCUCCCAGCG	GCCGAGGUCGUCUAGUGGUAGGGCGCCAGCCUGGAGAGCUGGUGACUCGAAAGAGUCUCGUGAGUUCGAAUCUCACCCUCGGCG	GCCGGGGUGCCCGAGCGGACCAAGGGGCUGGCCUGGAGAGCCAGUGGGGGUCAACCCUGCGCGGGUUCAAAUCCCGCCCCCGGCG		GCUGAGGUAGUCUAGACCGGUAGGGCGCGGGCCUGGAAAGCCCGUGGGGCGUUGAGCCCCUCGGGAGUUCAAAUCUCCCCCUCAGCG	GCCGGGGUGGCCGAGCGGCCCAAGGCGCGGGACUGGAGAUCCCGUCCCCGUCUAGGGGGCCCGGGUUCAAAUCCCGGCCCCGGCGCCA	GCAGAGGUAGCCUAGCCCGGCCAAGGCGUGGGACUGGAGAUCCCAUGGGGCUCUGCCCCGCGGGGGUUCAAAUCCCCCCCUCUGCGCCA
		GGUGCCCGAGCGGUCCAAGGGGACGGGCUGGAGACCCGUUGCCCCGCGAGGGGCGCGCGGGUUCGAAUCCCGCCCCCGGCGCCA	GCCGAGGUGGCCCAGCCCGGUAAGGCGCAAGCCUGGAAAGCUUGUGUCCGCAAGGACUCGUGAGUUCAAAUCUCACCCUCGGCG	GCCGGGGUGCCCGAGCGGACUAAGGGGCUGGCCUGGAGAGCCAGUGUGGGUCUUCCACGCGCGGGUUCAAAUCCCGCCCCCGGCG		GCCGGGGUGGCCGAGCGGCCCAAGGCGCGGGCCUGGAGAGUCCGUCCCCGCAAGGGGGCGUGGGUUCAAAUCCCACCCCCGGCGCCA	GCCGGGGUGGCCGAGCGGUCCAAGGCGGUGGACUGGAGAUCCACUACCCCAAAAGGGUGCCCGGGUUCAAAUCCCGGCCCCGGCGCCA
			GCCGGGGUAGUCUAGUGGUAAGGCGCAAGCCUGGAAAGCUUGUGAGGUGCAAAUCUCUCAGGAGUUCAAGUCUCCUCCCCGGCG	GCCGGGGUGCCCGAGUGGACUAAGGGGCUGGCCUGGAGAGCCAGUGUGGAUCUUCCACGCGCGGGUUCAAAUCCCGCCCCCGGCG
			GCCGGGGUAGUCUAGUGGUAAGGCGCAAGCCUGGAAAGCUUGUGGGGGGAAACUCCCGCAAGGGUUCGAGUCCCUUCCCCGGCG	GCCGGGGUGGCCGAGCGGCCCAAGGCGCGGGACUGGAGAUCCCGUCCCCGUCUAGGGGGCCCGGGUUCAAAUCCCGGCCCCGGCG
			GCCGGGGUGCCCGAGCGGACCAAGGGGCUGGCCUGGAGAGCCAGUAGGGGCAACCCUACGCGGGUUCAAAUCCCGCCCCCGGCG	GCCGGGGUGGCCGAGCGGCCCAAGGCGCGGGACUGGAGAUCCCGUCCCCGUUCAGGGGGCCCGGGUUCAAAUCCCGGCCCCGGCG
			GCCGGGGUGCCCGAGCGGACCAAGGGGCUGGCCUGGAGAGCCAGUGGGGGAAACCCUGCACGGGUUCAAAUCCCGUCCCCGGCG	GCCGGGGUGGCCGAGCGGCCCAAGGCGCGGGACUGGAGAUCCCGUCCCCGUUCAGGGGGCGUGGGUUCAAAUCCCACCCCCGGCG
			GCCGGGGUGCCCGAGCGGACUAAGGGGCUGGCCUGGAGAGCCAGUGGGGGUUUCCCCGCACGGGUUCAAAUCCCGUCCCCGGCG	GCCGGGGUGGCCGAGCUUGGUCCAAGGCGCGGGACUGGAGAUCCCGUCCCCGCAAGGGGGCCCGGGUUCAAAUCCCGGCCCCGGCA
			GCCGGGGUGCCCGAGCGGACUAAGGGGCUGGCCUGGAGAGCCAGUGGGGGUUUCCCCGCGCGGGUUCAAAUCCCGCCCCCGGCG	GCCGGGGUUGCCGAGUGGUAAGGCGCAGGCCUGGAGAGCCUGUACUCCGUUAAGGGGUGCGAGGGUUCAAAUCCCUCCCCCGGCG
			GCCGGGGUGCCCGAGCGGUCUAAGGGGGCGGCCUGGAGAGCCGUUGGGGGUUUCCCCGCGCGGGUUCAAGUCCCGCCCCCGGCG	GCUAUGGUGACUGAGUCAGGCUUAAGGUGUCCGCCUGGAGAGCGGAUGUGCGAGAGCACCAGAGGUUCAAAUCCUCUUCAUAGCG
			GCCGGGGUGGCCGAGCGGCCCAAGGCGCGGGCCUGGAGAGUCCGUCCCCGCAAGGGGGCGUGGGUUCAAAUCCCACCCCCGGCG	GCUGGGAUAGCCUAGCCCGGUAAGGCGCAGGUCUGGAAAACCUGUGCUCGUAUAGAGCUCGGGAGUUCAAAUCUCCCUCCCAGCG
			GCUGAGGUAGUCUAGCGGUACGGCGCAGGCCUGGAGAGCCUGUGGGGCCUCGGCCCCUCGGGAGUUCAAUUCUCCCCCUCAGCG
			GCUGAGGUAGUCUAGCGGUAGGGCGCAGGCCUGGAAAGCCUGUGGUGCGAAAGUGCCUCGGGGGUUCAAUUCCCCCCCUCAGCG
			GCUGAGGUAGUCUAGCGGUAGGGCGCGGGCCUGGAAAGCCCGUGAGGCGAAAGUCUCUCGGGAGUUCAAAUCUCCCCCUCAGCG
			GCUGAGGUAGUCUAGUCUGGGAAGGCGCAAGAUUGGAAAUCUUGUGGGAGCAAUCCCUCGGGAGUUCAAAUCUCCCCCUUAGCG
			GCUGGGAUAGCCUAGCCUGGUAAGACGCAGGUCUGGAAAACCUGUGCACGUAAGUGCCCGGGAGUUCAAAUCUCCCUCCCAGCG
			GCUGGGAUAGCCUAGCCUGGUAAGGCGCAGGUCUGGAAAACCUGUGCUCAUUAGAGCUCGGGAGUUCAAAUCUCCCUCCCAGCG
			GGUGGGAUGACAGAGUGGACUAAUGUGCCUGCUUGGAAAGCAGGUGGCCGAGAGGCCUCGUGGGUUCGAAUCCCAUUCCCACCG

### Sheet: Ser (UGA)
Ser(UGA)
81 nt	82 nt	83 nt	84 nt	85 nt	86 nt	87 nt	88 nt	89 nt	90 nt	91 nt
GCCACGGUGGCCCAGUGGUACGGCGCCAGCCUUGAGAGCUGGUUCCCUUGUGGAUCGGGUGUUCGAAUCACCCCCGUGGCG	GCCACGGUGGCCCAGCGGUACGGCGCCAGCCUUGAGAGCUGGUUCCCAUAGUGGAUCGGGAGUUCGAAUCUCCCCCGUGGCG	GCCGAGAUAGUCUAGCCUGGUAAGGCGCGGGACUUGAAAUCCCGUGGGUACCCCCCGCCUGGGUUCAAAUCCCAGUCUCGGCG	GCAGAGGUCGCCUAGCUCGGUAGGGCGCGGGCCUUGAGAGCCUGUGUGCGCAAGCAUACGGGGGUUCAAAUCCCUCUCUCUGCG	GCCAUGAUGACUGAGUCAGGCUUAAGGUAUCCGCCUUGAGAGCGGACGUAUGAAAGUACCAGAGGUUCAAAUCCUCUUCAUGGCG	GCCGGGGUAGCCAAGUGGACUACGGCGCCAGCCUUGAGAGCUGGUUCCCUGUAUUGGGAGCGGGAGUUCGAAUCUCCCCCCCGGCG	GCAGAGGUCGCCUAGCCCGGCAUGGCGCGGGCCUUGAGAGCCUGUGCGAGCAAUCGCACGGGGGUUCAAAUCCCCCUCUCUGCGCCA	GCAGAGGUGGUCGAGCUUGGACUAUGGCGCCGGACUUGAAAUCCGGUGGAGCUUUGCUCCGCAAGGGUUCAAAUCCCUUCCUCUGCG	GCAGGGGUAGCCAAGCCAGGCUACGGCGUGGGACUUGAGAUCCCAUGGGGCUUUGCCCCGCCUGGGUUCAAAUCCCAGCCCCUGCGCCA	GCAGGGGUAGCCAAGCCAGGACUACGGCGCUGGACUUGAGAUCCAGUGGGGCUAUGCCCCGCCUGGGUUCAAAUCCCAGCCCCUGCGCCA	GCCGGGGCGGCCGAGCCCGGUCCAAGGCGCGGGACUUGAGAUCCCGUGGCCCGUAUGGGCCGCCCGGGUUCAAAUCCCGGCCCCGGCGCCA
GCCGCGGUGGCCCAGCGGUACGGCGCCAGACUUGAGAUCUGGUUCCCUUGUGGAUCGGGAGUUCGAAUCUCCCCCGCGGCG	GCCGGGAUUGCAGAGUGGUACUGCGCGGGCCUUGAGAGCCCGUGCCCUUCGGGGCUCCGGGGUUCGAAUCCCCGUCCCGGCG	GCCGGGGUGGCAGAGAGGCACUGCGCAGGCCUUGAGAGCCUGUGUCCCUUUGGGACGCGUGGGUUCAAGUCCCACCCCCGGCG	GCCGAGAUAGCCUAGCCAGGUAAGGCGCGGGACUUGAGAUCCCGUGGAGUUAUCUCCUCAUGGGUUCAAAUCCCAUUCUCGGCG	GCCGAGAUAGCCUAGCCAGGGAAGGCGCAGGACUUGAGAUCCUGUGGAGUUUGACUCCACCUGGGUUCAAAUCCCAGUCUCGGCG	GCCGGGGUAGCCUAGCCAGGUAAGGCGCGGGACUUGAGAUCCCGUGGGGCAUACGCCCCUCCUGGGUUCAAAUCCCAGCCCCGGCG	GCCGGGAUAGCCUAGCCUGGGAUGGCGCGGGCCUUGAGAGCCCGUGGGCGUUUGCCCGCCGGGGUUCAAAUCCCCGUCCCGGCGCCA	GCAGAGGUGGUUGAGCUUGGCCAAAGGCGCCGGACUUGAAAUCCGGUUCUCCACUGGGGAGCGGGGGUUCAAAUCCCUCCCUCUGCG	GCAGGGGUAGCCAAGCCCGGCUAAGGCGCUGGACUUGAGAUCCAGUGGGGCCUUGCCCCGCCUGGGUUCAAAUCCCAGCCCCUGCGCCA	GCAGGGGUAGCCAAGCCAGGACUACGGCGCUGGACUUGAGAUCCAGUGGGGCUUUGCCCGCCUGGGUUCAAAUCCCAGCCCCUGCGCCAC
GCCGCGGUGGCCCAGCGGUACGGCGCCAGCCUUGAGAGCUGGUUCCCUUGUGGAUCGGGAGUUCGAAUCUCCCCCGCGGCG	GCCGGGGUUGCAGAGAGGCACUGCGCCGGCCUUGAGAGCCGGUGCCCGCAAGGGCUCCUGGGUUCAAGUCCCAGCCCCGGCG	GCCGGGGUUGCAGAGAGGCACUGCGCCGGCCUUGAGAGCCGGUGCCCGCUUCGGGCUCCUGGGUUCAAGUCCCAGCCCCGGCG	GCCGAGAUAGUCUAGUCCGGGAAGGCGGUGGCCUUGAAAGCCACUGGUGUCCGCACCUCGGGAGUUCAAAUCUCUCUCUCGGCG	GCCGAGGUAGUCUAGUCCGGGAAGGCGGUGGCCUUGAAAGCCACUGGUGCUUGGCACCUCGAGAGUUCAAAUCUCUCCCUCGGCG	GCCGGGGUGCCCGAGCGGACUAAGGGGCUGGCCUUGAGAGCCAGUUCCCCAUACGGGGAGCGCGGGUUCAAAUCCCGCCCCCGGCG	GCCGGGAUAGCCUAGCCUGGUAGGGCGCGGGCCUUGAGAGCCCGUGGGCGUUUGCCCGCCGGGGUUCAAAUCCCCGUCCCGGCGCCA	GCAGAGGUGGUUGAGCUUGGUCAAAGGCGUCGGACUUGAAAUCCGAUGGGGCUUUGCCCCGCAAGGGUUCAAAUCCCUUCCUCUGCG	GCCGAGGUGGCAGAGUGGACGAAAGCGCCGGUCUUGAGAAUCGGUGGUGCUGACGCACCUCGGGAGUUCGAAUCUCCCCCUCGGCGCCA	GCAGGGGUGGCCGAGCCUGGACAAAGGCGUGGGACUUGAAAUCCCAUGGGGCUCUGCCCCGCAAGGGUUCAAAUCCCUUCCCCUGCGCCA
	GCCGGGGUUGCAGAGAGGUACUGCGCCAGCCUUGAGAGCUGGUGCCCGUAAGGGCUCCUGGGUUCAAAUCCCAGCCCCGGCG	GGUGAGGUGGCAGAGCGGCCUAUUGCGCCGGUCUUGAAAACCGGUGGCGUCACGCCUCCUGGGUUCGAAUCCCAGCCUCACCG	GCCGAGAUAGUCUAGUCCGGGAAGGCGGUGGUCUUGAAAACCACUGGUGGUAACACCUCGGGAGUUCAAAUCUCCCUUUCGGCG	GCCGCCGUGCCCGAGCGGACCAAGGGGUUCGGCUUGAGACCGAAUCCCCGAUAAGGGGGCGGGGGUUCGAAUCCCCCCGGCGGCG	GCCGGGGUGCCCGAGCGGUCCAAGGGGACGGGCUUGAGACCCGUUGUCCCAUGCGGGACGCGUGGGUUCAAAUCCCACCCCCGGCG	GCCGGGAUCGCCUAGCCUGGGAUGGCGCGGGCCUUGAGAGCCCGUGGCCGUAUGGCCACCGGGGUUCAAAUCCCCGUCCCGGCGCCA	GCCGAGGUAGCUAAGUCCGGCCUACGGCGCCAGUCUUGAAAACUGGUGGUGUCUCACCACGGGAGUUCAAAUCUCCCCCUCGGCGCCA	GCCGGGGUGCCCGAGCGGUCUAAGGGGCUGGCCUUGAGAGCCAGUGGGCCAAGGGGCCCGCGCGGGUUCGAAUCCCGCCCCCGGCGCCA
	GCCGGGGUUGCAGAGAGGUACUGCGCCGGCCUUGAGAGCCGGUGCCCGCAAGGGCUCCUGGGUUCAAAUCCCAGCCCCGGCG	GGUGGGAUGGCAGAGUGGACUAUUGCGCCUGCCUUGAAAGCAGGUGGCCUUUGGCCUCCUGGGUUCAAAUCCCAGUCCCACCG	GCCGGGGUGCCCGAGCGGACCAAGGGGCUGGCCUUGAGAGCCAGUAGGGAACUCCCUGCGCGGGUUCAAAUCCCGCCCCCGGCG	GCCGGGAUAGCCUAGCCAGGGAAGGCGCAGGACUUGAGAUCCUGUGGAGCCUCGCUCCACCUGGGUUCAAAUCCCAGUCCCGGCG	GCGGGAGUGGCUCAGUGGACUACUACGCCGGUCUUGAAAACCGGUGGGAUCAUCCCUCGGGGGUUCGAAUCCCUCCUCCCGCGCCA	GCCGGGAUCGCCUAGCCUGGGAUGGCGCGGGCCUUGAGAGCCCGUGGGCGUUUGCCCGCCGGGGUUCAAAUCCCCGUCCCGGCGCCA	GCCGAGAUAGUCUAGUCCGGAAAGGCGGUGGCCUUGAAAGCCUCUGGUAGUAAUACCUCGGGAGUUCAAAUCUCCCUCUCGGCGCCA	GCCGGGGUGCCCGAGCGGUCUAAGGGGCUGGCCUUGAGAGCCAGUGGGCCAUGGGGCCCGCGCGGGUUCGAAUCCCGCCCCCGGCGCCA
	GGUGGGAUGGCAGAGCGGCCCAUUGCGCCUGCCUUGAAAGCAGGUGGCGCAAGCCUCCUGGGUUCAAAUCCCAGUCCCACCG	GGUGGGGUAGCGAAGCGGCCUAACGCGCCUGCCUUGAGAGCAGGUGGCUUCUAGCCUCAUGGGUUCGAAUCCCAUCCCCACCG	GCCGGGGUGCCCGAGCGGACCAAGGGGCUGGCCUUGAGAGCCAGUAGGGGAAACCCUGCACGGGUUCAAAUCCCGUCCCCGGCG	GCCGGGAUAGCCUAGCCAGGUAAGGCGCGGGACUUGAGAUCCCGUGGAGAUUCUCUCCGCCUGGGUUCAAAUCCCAGUCCCGGCG	GCUGAGGUAGCCAAGCGGACCACGGCGCCAGCCUUGAGAGCUGGUCUCCCGAAAGGGGGACGGGAGUUCGAAUCUCUCCCUCAGCG	GCCGGGAUCGCCUAGCCUGGGAUGGCGCGGGCCUUGAGAGCCCGUGUCCGUAUGGACACCGGGGUUCAAAUCCCCGUCCCGGCGCCA	GCCGGGGUGCCCGAGCGGCCUAAGGGGCCGGCCUUGAGAGCCGGUGGGGGCUACCCCCGCGCGGGUUCGAAUCCCGCCCCCGGCGCCA	GCCGGGGUGGCCGAGCCAGGUCCAAGGCGCAGGACUUGAGAUCCUGUCCCCGCAAGGGGGCCCGGGUUCAAAUCCCGGCCCCGGCACCA
	GGUGGGAUGGCAGAGCGGCCCAUUGCGUCUGCCUUGAAAGCAGAUGGCGCAAGCCUCCUGGGUUCGAAUCCCAGUCCCACCG		GCCGGGGUGCCCGAGCGGCCUAAGGGGCUGGCCUUGAGAGCCAGUGGGCUUACGCCCGCGCGGGUUCGAAUCCCGCCCCCGGCG	GCCGGGAUAGCCUAGCCAGGUAAGGCGCGGGACUUGAGAUCCCGUGGAGCAUGGCUCCUCCAGGGUUCAAAUCCCUGUCCCGGCG	GCUGAGGUAGCCAAGCGGACCACGGCGGCAGCCUUGAGAGCUGUUGAGGCUCACGCCUCGCGGGAGUUCAAAUCUCUCCCUCAGCG	GCCGGGAUCGCCUAGCCUGGUAGGGCGCGGGCCUUGAGAGCCCGUGGGCGUUUGCCCGCCGGGGUUCAAAUCCCCGUCCCGGCGCCA	GCCGGGGUGCCCGAGCGGUCCAAGGGGCCGGCCUUGAGAGCCGGUGGCCGACAAGGCCGCGCGGGUUCAAAUCCCGCCCCCGGCGCCA	GCCGGGGUGGCCGAGCCUGGUCCAAGGCGUGGGCCUUGAGAGCCCAUCCCCGCAAGGGGGCCCGGGUUCAAAUCCCGGCCCCGGCGCCA
	GGUGGGAUGGCAGAGUGGCCCAUUGCGUCUGCCUUGAAAGCAGAUGGCGCAAGCCUCCUGGGUUCAAAUCCCAGUCCCACCG		GCCGGGGUGCCCGAGCGGUCCAAGGGGCUGGCCUUGAGAGCCAGUAGGGUUAUCCCUGCGUGGGUUCAAAUCCCACCCCCGGCG	GCCGGGAUAGUCUAGUCCGGGAAGGCGGUGGCCUUGAAAGCCACUGGUGCCUGGCACCUCGGGAGUUCAAAUCUCCCUCCCGGCG	GCUGAGGUAGCCAAGUGGACUACGGCGCCGGUCUUGAAAACCGGUAGUGCUAACGCGCUGCAAGAGUUCGAAUCUCUUCCUCAGCG	GCCGGGAUUGCCUAGCCUGGGAAGGCGCGGGCCUUGAGAGCCCGUGGGCGUUUGCCCGCCGGGGUUCAAAUCCCCGUCCCGGCGCCA	GCCGGGGUGCCCGAGUGGUCUAAGGGGCCGGCCUUGAGAGCCGGUGGGGGUAAUCCCCACGCGGGUUCAAAUCCCGCCCCCGGCGCCA	GCCGGGGUGGCCGAGCGGCCCAAGGCGGCGGGCUUGAGACCCGUUGCCCCGCGAGGGGCGCGCGGGUUCGAAUCCCGCCCCCGGCGCCA
	GGUGGGGUGGCAGAGCGGCCCAUUGCGCCGGUCUUGAAAACCGGUGGCGCAAGCCUCCUGGGUUCAAAUCCCAGCCCCACCG		GCCGGGGUGCCCGAGCGGUCUAAGGGGCUGGCCUUGAGAGCCAGUGGGCACAAGCCCGCGCGGGUUCAAAUCCCGCCCCCGGCG	GCCGGGAUAGUCUAGUCCGGUAAGGCGGUGGCCUUGAAAGCCACUGGUGCCUGGCACCUCGGGAGUUCAAAUCUCCCUCCCGGCG	GCUGAGGUAGCCAAGUGGACUACGGCGCCGGUCUUGAAAACCGGUAGUGCUAACGCGCUGCGGGAGUUCGAAUCUCCCCCUCAGCG	GCCGGGGUGCCCGAGCGGCCCAAGGGGCCGGCCUUGAGAGCCGGUGGGGGAAACCCCGCGCGGGUUCGAAUCCCGCCCCCGGCGCCA	GCCGGGGUGGCCGAGCGGCCCAAGGCGCGGGACUUGAGAUCCCGUCCCCGUCAAGGGGGCGUGGGUUCAAAUCCCACCCCCGGCGCCA	GCUGAGGUAGCCAAGCGGCCCACGGCGCCGGUCUUGAAAACCGGUGGCGCUCACGCGCCUCGUGAGUUCAAAUCUCACCCUCAGCGCCA
	GGUGGGGUGGCAGAGCGGCCUAUUGCGCCGGUCUUGAAAACCGGUGGCGCAAGCCUCCUGGGUUCAAAUCCCAGCCCCACCG		GCCGGGGUGCCCGAGCGGUCUAAGGGGCUGGCCUUGAGAGCCAGUGGGCUCGCGCCCGCGCGGGUUCAAAUCCCGCCCCCGGCG	GCCGGGGUAGUCUAGUCCGGAAAGGCGGUGGCCUUGAAAGCCACUGGUGCCUGGCACCUCAAGAGUUCAAAUCUCUUCCCCGGCG	GCUGAGGUAGCCAAGUGGACUACGGCGCCGGUCUUGAAAACCGGUAGUGCUCACGCGCUGCGGGAGUUCGAAUCUCCCCCUCAGCG	GCCGGGGUGCCCGAGCGGUCUAAGGGGCUGGCCUUGAGAGCCAGUGGGCUCACGCCCGCGCGGGUUCAAAUCCCGCCCCCGGCGCCA	GCCGGGGUGGCCGAGCGGCCCAAGGCGCGGGACUUGAGAUCCCGUCCCCGUCCAGGGGGCGUGGGUUCAAAUCCCACCCCCGGCGCCA
	GGUGGGGUGGCAGAGCGGCCUAUUGCGCCUGCCUUGAAAGCAGGUGGCGUCAGCCUCAUGGGUUCAAAUCCCAUCCCCACCG		GCCGGGGUGCCCGAGCGGUUCAAGGGGCUGGCCUUGAGAGCCAGUGGGCUCACGCCCGCGCGGGUUCGAAUCCCGCCCCCGGCG	GCCGGGGUAGUCUAGUCCGGGAAGGCGGUAGCCUUGAAAGCUACUGGUGCCCUGCACCUCAAGAGUUCAAAUCUCUUCCCCGGCG	GCUGAGGUAGCCAAGUGGACUACGGCGGCAGCCUUGAGAGCUGUUGAGGCGCAAGUCUCGCGCGGGUUCGAAUCCCUCCCUCAGCG	GCCGGGGUGGCCGAGAUCGGACCAAGGUGCCCGCCUUGAGAGCGGGUGGCCCUCCGGGCCGCGAGGGUUCAAAUCCCUCCCCCGGCG	GCCGGGGUGGCCGAGCGGCCCAAGGCGCGGGACUUGAGAUCCCGUCCCCGUCUAGGGGGCGUGGGUUCAAAUCCCACCCCCGGCGCCA
	GGUGGGGUGGCAGAGCGGCCUAUUGCGCCUGCCUUGAAAGCAGGUGGCGUCAGCCUCUUGGGUUCAAAUCCCAACCCCACCG		GCCGGGGUGCCCGAGUGGACUAAGGGGCUGGCCUUGAGAGCCAGUGGGGAUCUCCCCGCGCGGGUUCAAAUCCCGCCCCCGGCG	GCCGGGGUAGUCUAGUCCGGUAAGGCGGUGGCCUUGAAAGCCACUGGUGCCCUGCACCUCAAGAGUUCAAAUCUCUUCCCCGGCG	GCUGAGGUAGCCAAGUGGUCCACGGCGCCGGUCUUGAAAACCGGUAGUGCUCACGCGCUGCGGGAGUUCGAACCUCCUCCUCAGCG	GCGGAGGUGGUCGAGCCUGGACUAUGGCGCCGGACUUGAAAUCCGGUGAGGCUUUGCCUCGCAAGGGUUCAAAUCCCUUCCUCCGCG	GCCGGGGUGGCCGAGCGGCCCAAGGCGCGGGACUUGAGAUCCCGUCCCCGUUCAGGGGGCGUGGGUUCAAAUCCCACCCCCGGCGCCA
			GCGGACGUGGCAGAGUGGUAAUGCGUCGGCCUUGAGAGCCGAUUCGCCCUCGGGCGAUCAGGAGUUCAAAUCUCCUCGUCCGCG	GCCGGGGUGCCCGAGCGGACCAAGGGGCUGGCCUUGAGAGCCAGUAGGGUCAUUCCCUGCGCGGGUUCAAAUCCCGCCCCCGGCG	GCUGAGGUAGCCCAGCGGACUACGGCGCCGGUCUUGAAAACCGGUAGUGCUCACGCGCUACGGGAGUUCGAAUCUCCCCCUCAGCG		GCCGGGGUGGCCGAGUGGACCAAGGCGGUGGACUUGAGAUCCACUACCCCAAAAGGGUGCCCGGGUUCGAAUCCCGGCCCCGGCGCCA
			GCGGACGUGGCAGAGUGGUAAUGCGUCGGCCUUGAGAGCCGAUUCGCCUUCGGGCGAUCAGGAGUUCAAAUCUCCUCGUCCGCG	GCCGGGGUGCCCGAGUGGUCCAAGGGGCUGGCCUUGAGAGCCAGUAGGCGUAAAGCCUGCGCGGGUUCAAAUCCCGUCCCCGGCG			GCCGGGGUGGCCGAGUGGACUAAGGCGGUGGACUUGAGAUCCACUACCCGUUAAGGGUGCCCGGGUUCAAAUCCCGGCCCCGGCGCCA
			GCGGAUGUGGCAGAGUGGUAAUGCGUCGGCCUUGAGAGCCGAUUCGCCCUCGGGCGAUCAGGAGUUCGAAUCUCCUCAUCCGCG	GCCGGGGUGCCCGAGUGGUCCAAGGGGCUGGCCUUGAGAGCCAGUAGGUGUCUAGCCUGCGCGGGUUCAAAUCCCGCCCCCGGCG			GCUGAGGUAGCCAAGCGGCCUACGGCGCCGGUCUUGAAAACCGGUGGUGCAACGCACUACGUGAGUUCAAAUCUCACCCUCAGCGCCA
			GGUGGGAUGGCAGAGCGGCCUAUUGCGCCGGUCUUGAAAACCGGUAGCCUCACGGCUUCCUGGGUUCGAAUCCCAGUCCCACCG	GCCGGGGUGGCCGAGCGGCCCAAGGCGCGGGACUUGAGAUCCCGUCCCCGUUCAGGGGGCGUGGGUUCAAAUCCCACCCCCGGCG
			GGUGGGAUGGCAGAGCGGCCUAUUGCGCCUGCCUUGAAAGCAGGUAUCCUCACGGAUUCCUGGGUUCAAAUCCCAGUCCCACCG	GCUGAGGUAGCCAAGCGGACCACGGCGCCGGUCUUGAAAACCGGUAGCGCCACGCGCUACGGGAGUUCGAAUCUCCCCCUCAGCG
			GGUGGGAUGGCGGAGCGGCCUAACGCGCCUGCCUUGAAAGCAGGUUUCCUCACGGAAUCCUGGGUUCAAAUCCCAGUCCCACCG	GCUGAGGUAGCCAAGCGGACCACGGCGCCGGUCUUGAAAACCGGUAGCGCUACGCGCUACGGGAGUUCGAAUCUCUCCCUCAGCG
			GGUGGGAUGGCGGAGUGGACUAACGCGCCUGCCUUGAGAGCAGGUGGCCAUAUGGCCUCCUGGGUUCAAAUCCCAGUCCCACCG	GCUGAGGUAGCCAAGCGGCCCACGGCGCCGGUCUUGAAAACCGGUGGUGCUCUGCGCCCCGGGAGUUCGAAUCUCCCCCUCAGCG
			GGUGGGAUGGCGGAGUGGCCUAACGCGCCUGCCUUGAAAGCAGGUUUCCUCACGGAAUCCUGGGUUCAAAUCCCAGUCCCACCG	GCUGAGGUAGCCAAGCGGCCUACGGCGCUGGUCUUGAGAACCAGUGGUGCAUCGCACCUCGUGAGUUCAAAUCUCACCCUCAGCG
			GGUGGGGUAGCGAAGCGGCCCAACGCGCCUGCCUUGAGAGCAGGUGGCUGUAUAGCCUCAUGGGUUCAAAUCCCAUCCCCACCG	GCUGAGGUAGCCAAGUGGACUACGGCGCCGGUCUUGAGAACCGGUAGCGCUUCGCGCUGCGGGAGUUCGAAUCUCCCCCUCAGCG
			GGUGGGGUGGCAGAGCGGCCCAACGCGCCUGCCUUGAGAGCAGGUGGCUGUCAAGCCUCAUGGGUUCAAAUCCCAUCCCCACCG	GCUGAGGUAGCCAAGUGGCCUACGGCGCUGGUCUUGAGAACCAGUGGUGCAUCGCACCGCGUGAGUUCGAAUCUCACCCUCAGCG
			GGUGGGGUGGCAGAGCGGCCCAAUGCGCCUGCCUUGAGAGCAGGUGUCCGAGAGGACUCAUGGGUUCAAAUCCCAUCCCCACCG	GCUGAGGUAGCCCAGCGGACCACGGCGCCGGUCUUGAAAACCGGUAGCGCCUCGCGCUACGGGAGUUCGAAUCUCCCCCUCAGCG
			GGUGGGGUGGCAGAGCGGCCUAACGCGCCUGCCUUGAGAGCAGGUGGCUGUCAAGCCUCAUGGGUUCAAAUCCCAUCCCCACCG	GCUGAGGUAGCCCAGCGGACCACGGCGCCGGUCUUGAAAACCGGUAGCGCCUUGCGCUACGGGAGUUCGAAUCUCCCCCUCAGCG
			GCCGGGGUGGCCGAGCGGCCCAAGGCGCGGGACUUGAGAUCCCGUCCCCGCGAGGGGGCGUGGGUUCAAAUCCCACCCCCGGCG	GCUGAGGUAGCCCAGCGGACCACGGCGCCGGUCUUGAAAACCGGUAGCGCUACGCGCUACGGGAGUUCGAAUCUCCCCCUCAGCG
				GCUGAGGUAGCCCAGCGGACUACGGCGCCGGUCUUGAAAACCGGUAGCGCUUUGCGCUACGGGAGUUCGAAUCUCCCCCUCAGCG

### Sheet: Ser (GCU)
Ser(GCU)
70 nt	81 nt	82 nt	83 nt	84 nt	85 nt	86 nt	87 nt	88 nt	89 nt	91 nt
GGUGGGGUGGUGUGGAACUGCUAAUCCCGUUGGGCAUAGCCCAACUCGGGUUCAAAUCCCGACCCCCGCG	GCCGGGGUUGCCGAGCGGUAAGGCGACGGCCUGCUAAGCCGUUGGGCGUUGCCCGCGUGGGUUCGAAUCCCACCCCCGGCG	GCCCAUGUGGCUCAGUGGUACAGCGCCAGGUUGCUAACCUGGUGAUCGUUAGAUCUCACAGGUUCAAAUCCUGUCAUGGGCG	GCCGCCGUGCCCGAGCGGUCAAGGGGCCUGCCUGCUAAGCAGGUCCCCGUAUGGGGGCGGGGGUUCGAAUCCCCCCGGCGGCG	GCCGGGGUCGCCCAGCCUGGUAGGGCGCCGGCCUGCUAAGCCGGUGGGGGAAACCCCGCGCGGGUUCAAAUCCCGCCCCCGGCG	GACGAGAUAGCCAAGCCCGGUAUGGCGCAGGAUUGCUAAUCCUGUGGUGCCCGGCACCUCGGGGGUUCGAAUCCCCCUCUCGUCG	GCCGCGGUAGCCUAGCCUGGUAGGGCGCCGGCCUGCUAAGCCGGUGGGCGCUGCCCACAGGGGUUCAAAUCCCCUCCGCGGCGCCA	GCAGGGGUCACCUAGCCUGGUAGGGUGUGGGACUGCUAAUUCCAUGUUCGCAAGAACACGGGGGUUCGAAUCCCCCUCCCUGCGCCA	GACGAGGUAGCCAAGCCCGGUAUGGCGCAGGAUUGCUAAUCCUGUGGUGCUCUGCACCUCGGGGGUUCGAAUCCCCCUCUCGUCGCCA	GCCGGGGUCGCCUAGCCCGGUUAGGGCGGCGGCCUGCUAAGCCGCUGGGGUCCGUCCCCGCGCGGGUUCAAAUCCCGCCCCCGGCGCCA	GCCGGGGCGGCCGAGCCCGGUCCAAGGCGCGGGACUGCUAAUCCCGUGGCCCGUAUGGGCCGCCCGGGUUCAAAUCCCGGCCCCGGCGCCA
	GCCGGGGUUGCCGAGUGGUAAGGCGGCGGCCUGCUAAGCCGCUCCCCUCUGGGGUCGUGGGUUCGAAUCCCACCCCCGGCG	GCGGGGAUGGCCCAGAGGUAAGGCGGCAGCCUGCUAAGCUGUUUCUCUUAUGAGAGCGUGGGUUCGAAUCCCACUCCCCGCG	GCCGUGUCUGGGGAAUGGUGACCCCACUGGCCUGCUACGCCAGUCCCUGCGAUGGGUUCCCGGUUCGACUCCGGGACACGGCG	GCCGGGGUCGCCUAGCCUGGUAGGGCGCCGGCCUGCUAAGCCGGUGGGGGAAACCCCGCGCGGGUUCAAAUCCCGCCCCCGGCG	GACGAGAUAGCCAAGCCCGGUAUGGCGCAGGAUUGCUAAUCCUGUGGUGCUACGCACCUCGGGGGUUCGAAUCCCCCUCUCGUCG	GCCGCGGUAGCCUAGCCUGGUAGGGCGCCGGCCUGCUAAGCCGGUGGGCGGUGCCCACCGGGGUUCAAAUCCCCGCCGCGGCGCCA	GCCGCGGUAGCCUAGCCUGGUAGGGCGCCGGCCUGCUAAGCCGGUGGGCGUGGUCCCGCCGGGGUUCAAAUCCCCGCCGCGGCGCCA	GCCGCGGUCGCCUAGCCUGGCCAGGGCGCCGGCCUGCUAAGCCGGUGGGGGAGACCCCGCGCGGGUUCAAAUCCCGCCCGCGGCGCCA	GCCGGGGUGGCCGAGCCAGGUCCAAGGCGCGGGCCUGCUAAGUCCGUCCCCGCAAGGGGGCCCGGGUUCAAAUCCCGGCCCCGGCACCA
	GCCGGGGUUGCCGAGUGGUAAGGCGGCGGCCUGCUAAGCCGCUGGGCUCUGCCCGCGUGGGUUCGAAUCCCACCCCCGGCG	GCGGGGAUGGCCCAGUGGUAAGGCGGCAGCCUGCUAAGCUGUUUCUCGUAUGAGAGCGUGGGUUCGAAUCCCACUCCCCGCG	GCGAGGAUGGCCCAGGGGUACGGCGGCAGCCUGCUAAGCUGUUUCUCGUAAUGAGAGCGUGGGUUCGAAUCCCACUCCUCGCG	GCCGGGGUCGCCUAGCCUGGUAGGGCGCCGGCCUGCUAAGCCGGUGGGGGAUUCCCCGCGCGGGUUCAAAUCCCGCCCCCGGCG	GACGAGAUAGCCAAGCCCGGUAUGGCGCAGGAUUGCUAAUCCUGUGGUGCUCGCCACCUCGGGGGUUCGAAUCCCCCUCUCGUCG	GCCGCGGUAGCCUAGCCUGGUAGGGCGCCGGCCUGCUAAGCCGGUGGGCGUUGCCCUCCGGGGUUCAAAUCCCCGCCGCGGCGCCA	GCCGCGGUAGCCUAGCCUGGUAGGGCGCCGGCCUGCUAAGCCGGUGGGCGUGGUCCCUCCGGGGUUCAAAUCCCCGCCGCGGCGCCA	GCCGGGGUCGCCUAGCCUGGCCAGGGCGCCGGCCUGCUAAGCCGGUGGGGGAAACCCCGCGCGGGUUCAAAUCCCGCCCCCGGCGCCA	GCCGGGGUGGCCGAGCCUGGUUUAAGGCGUGGGCCUGCUAAGCCCAUCCCCGCAAGGGGGCCCGGGUUCAAAUCCCGGCCCCGGCGCCA
	GCCGGGGUUGCCGAGUGGUAAGGCGGUGGCCUGCUAAGCCACUGGGCUCUGCCCGCGUGGGUUCGAAUCCCACCCCCGGCG	GCGGGGAUGGCCGAGCGGUACGGCGAUGGCCUGCUAAGCCAUUGGGCUAUUGCCCGCGGGGGUUCAAAUCCCCCUCCCCGCG	GCGGGGAUGGCCCAGUGGUACGGCGGCAGCCUGCUAAGCUGUUUCUCGAAAUGAGAGCAUGGGUUCAAAUCCCAUUCCCCGCG	GCGGAGGUGGCCCAGCCCGGCAAGGCGUUGGAUUGCUAAUCCAAUGUCCGCAAGGACUCGGGGGUUCAAAUCCCUCCCUUCGCG	GACGAGAUAGCCAAGCCCGGUAUGGCGCAGGAUUGCUAAUCCUGUGGUGCUUUGCGCCUCGGGGGUUCGAAUCCCCCUCUCGUCG	GCCGGGGUGGCCGAGCGGUCAAGGCGGCGGAUUGCUAAUCCGCUGGCGAUUUCGCCUCCCGGGUUCGAAUCCCGGCCCCGGCGCCA	GCCGCGGUAGCCUAGCCUGGUAUGGCGUCGGCCUGCUAAGCCGAUGGGCGUGGUCCCUCCGGGGUUCAAAUCCCCGCCGCGGCGCCA	GCCGGGGUCGCCUAGCCUGGCUAGGGCGCCGGCCUGCUAAGCCGGUGGGGGCAACCCCGCGCGGGUUCAAAUCCCGCCCCCGGCGCCA
	GCCGGGGUUGCCGAGUGGUAAGGCGGUGGUCUGCUAAACCACUGGGCUCUGCCCGCGUGGGUUCGAAUCCCACCCCCGGCG		GUCGUGGUAGCCAAGCGGCCCAAGGCGCAUGGUUGCUAACCAUGUGGCGUAAAGCCUCCGGGGUUCGAAUCCCCGCCACGACG	GCGGGGGUCGCCUAGCCUGGCAGGGCGUGGGAUUGCUAAUCCCAUGUCCGAAAGGACACGUGGGUUCGAAUCCCACUCCCCGCG	GACGAGAUAGCCAAGCCCGGUAUGGCGCGGGAUUGCUAAUCCCGUGAUGCCCCGCAUCCCGGGGGUUCGAGUCCCCCUCUCGUCG	GUGGAGGUGGCCCAGCCUGGUAAGGCGCCAGACUGCUAAUCUGGUGUCCGUAGGACCCGGGGGUUCGAAUCCCUCCCUCCACGCCA	GCCGCGGUAGCCUAGCUUGGUAUGGCGCCGGCCUGCUAAGCCGGUGGGCGUGGUCCCUCAGGGGUUCAAAUCCCCUCCGCGGCGCCA	GCCGGGGUCGCCUAGCCUGGUAGGGCGCCGGCCUGCUAAGCCGGUGGGGGAACACCCCGCGCGGGUUCAAAUCCCGCCCCCGGCGCCA
	GCCGGGGUUGCCGAGUGGUAAGGCGUCGGUCUGCUAAACCGAUGGGCUUCGCCCGCGUGGGUUCGAAUCCCACCCCCGGCG		GUCGUGGUAGCCAAGCGGCCCAAGGCGCAUGGUUGCUAACCAUGUGGCGUCAAGCCUCCGGGGUUCAAAUCCCCGCCACGACG	GGCGUGGUGGCCUAGCUCGGUAGGGCGGAGGGCUGCUAAUCCUCUGCGAUAAAACGCUCAUGGGUUCAAAUCCCAUCCACGCCG	GACGAGAUAGCCAAGCCCGGUAUGGCGCGGGAUUGCUAAUCCCGUGAUGCCCUGCAUCCCGGGGGUUCGAGUCCCCCUCUCGUCG	GUUGCGGUAGCCAAGCCUGGCCCAAGGCGCAGGGUUGCUAACUCUGUGGCGUCACUGCCUCCGGGGUUCGAAUCCCCGCCGCAACG	GCCGGGGUGGCCCAGCCUGGUAGGGCGUCGGCCUGCUAAGCCGAUGAUCCGUUAAGGAUCGCGCGGGUUCAAAUCCCGUCCCCGGCG	GCCGGGGUCGCCUAGCCUGGUAGGGCGCCGGCCUGCUAAGCCGGUGGGGGUCCACCCCGCGCGGGUUCAAAUCCCGCCCCCGGCGCCA
			GUCGUGGUAGCCAAGCGGCCCAAGGCGCAUGGUUGCUAACCAUGUGGCGUCAAGCCUCCGGGGUUCGAAUCCCCGCCACGACG	GUCGAGGUGGCCCAGCCUGGUACGGCGGUGGCCUGCUAAGCCACUGGACAGAUGUCCACCCGGGUUCGAAUCCCGGCCUCGGCG	GACGAGAUAGCCAAGCCCGGUAUGGCGCGGGAUUGCUAAUCCCGUGAUGCUCCGCAUCCCGGGGGUUCGAGUCCCCCUCUCGUCG		GCGGGGAUCGCCUAGCCUGGUAGGGCGUGGGAUUGCUAAUCCCAUGUCCGCAAGGACACGGGGGUUCAAAUCCCCCUCCCCGCGCCA	GCCGGGGUCGCCUAGCUCGGUAGGGCGGAGGCCUGCUAAGCCUCUGGGGUCCCACCCCGCGCGGGUUCAAAUCCCGCCCCCGGCGCCA
			GUCGUGGUAGCCAAGCGGCCUAAGGCGCAGGGUUGCUAACUCUGUGGCGUUCAGCCUCCGGGGUUCGAAUCCCCGCCACGACG	GUCGCGGUAUCCAAGCCUGGUAUGGAGCAGGUUUGCUAAACCUGUGCCCGAAAGGGCUCGGGCGUUCAAAUCGCCCCCGCGGCG	GACGAGAUAGCCAAGCCCGGUAUGGCGCGGGAUUGCUAAUCCCGUGAUGCUCUGCGUCCCGGGGGUUCGAGUCCCCCUCUCGUCG		GCGGGGGUCGCCUAGCCUGGUAGGGCGUGGGAUUGCUAAUCCCAUGUCCGCAAGGACCCGUGGGUUCAAAUCCCACUCCCCGCGCCA	GCCGGGGUGCCCUAGCUCGGUAGGGGGCUGGCCUGCUAAGCCAGUGGCCCACUGGGCCGCGAGGGUUCAAAUCCCUCCCCCGGCGCCA
			GUCGUGGUAGCCUAGCCUGGUCAAGGCGCAGGGUUGCUAACUCUGUGGCGUAAGCCUCCGGGGUUCAAAUCCCCGCCACGACG	GUCGCGGUAUCCAAGCCUGGUAUGGAGCAGGUUUGCUAAACCUGUGCUCGAAAGAGCUCCGGAGUUCAAAUCUCCGCCGCGGCG	GACGAGAUAGCCAAGCCCGGUAUGGCGCGGGAUUGCUAAUCCCGUGAUGCUUUGCAUCUCGGGGGUUCGAAUCCCCCUCUCGUCG		GUUGGGGUAGCCUAGCCUGGUAGGGCGUUAGACUGCUAAUCUAAUGAUACACUAGUAUCGCAGGGGUUCAAAUCCCUUCCCCAAUG	GCCGGGGUGGCCGAGCACGGUGAAGGCGCGGGCCUGCUAAGUCCGUCCCCGCAAGGGGGCCCGGGUUCAAAUCCCGGCCCCGGCACCA
			GUUGUGGUAGCCAAGCGGCCCAAGGCGCAUGGUUGCUAACCAUGUGGCGUCAAGCCUCCGGGGUUCGAAUCCCCGCCACAACG	GUCGCGGUAUCCAAGCCUGGUAUGGAGCAGGUUUGCUAAACCUGUGCUCUUCGGAGCUCCGGAGUUCAAAUCUCCGCCGCGGCG	GACGAGAUAGCCAAGCCCGGUAUGGCGCGGGAUUGCUAAUCCCGUGAUGCUUUGCGUCCCGGGGGUUCGAGUCCCCCUCUCGUCG			GCCGGGGUGGCCGAGCGGCCCAAGGCGGCGGAUUGCUAAUCCGUUACCCGUUGAGGGUGCCCGGGUUCGAAUCCCGGCCCCGGCGCCA
				GUCGGGAUGGCCCAGCCUGGUACGGCGUCGGACUGCUAAUCCGAUGAUCAAUAGAUCGCCGGGGUUCAAAUCCCCGUCCCGGCG	GACGAGAUAGCCAAGCCCGGUAUGGCGCGGGAUUGCUAAUCCCGUGAUGUUCUGCAUCCCGGGGGUUCGAGUCCCCCUCUCGUCG			GCCGGGGUGGCCGAGUUGGUCCAAGGCGCGGGCCUGCUAAGCCCGUCCCCGUUCGGGGGCGUGGGUUCAAAUCCCACCCCCGGCGCCA
				GUCGGGAUGGCCCAGCCUGGUACGGCGUCGGACUGCUAAUCCGAUGAUCUUAUGAUCACACGGGUUCAAAUCCCGUUCCCGGCG	GACGAGAUAGCCAAGCCCGGUAUGGCGUGGGAUUGCUAAUCCCAUGAUGCCCUGCAUCGCGGGGGUUCGAGUCCCCCUCUCGUCG			GCGGGGGUGGCCCAGCCUGGUACGGCGCGGGACUGCUAAUCCCGUUGGGCAACGCCCAGCCCGGGUUCAAGUCCCGGCCCCCGCGCCA
				GUCGUGGUAGCCAAGCAGGCCCAAGGCGCAUGGUUGCUAACCAUGUGGCGUCAAGCCUCCGGGGUUCGAAUCCCCGCCACGACG	GACGAGAUAGCCGAGCCCGGCAAGGCGCAGGAUUGCUAAUCCUGUGGCGCUCUGCGCCUCGGGGGUUCGAAUCCCCCUCUCGUCG			GCGGGGGUGGCCCAGCCUGGUACGGCGCGGGACUGCUAAUCCCGUUGGGCAUAGCCCAACUCGGGUUCAAAUCCCGACCCCCGCGCCA
				GUCGUGGUAGCCAAGCAUGGCCCAAGGCGCAGGGUUGCUAACUCUGUGGCGCAAGCCUCCGGGGUUCAAAUCCCCGCCACGACG	GCAGGGGUGGCCCAGCCUGGUACGGCGUGGGACUGCUAAUCCCAUGAUCCUUUGGAUCUCGCGGGUUCAAAUCCCGUCCCCUGCG
				GUUGAGGUAGCCAAGCCAGGUAUGGCGCAGGGUUGCUAACCCUGUGUCCCUUGGGACUCGGGGGUUCAAAUCCCUCCCUCAACG	GCCGAGGUCGCCUAGCCAGGUAGGGCGGCGGCCUGCUAAGCCGCUGGGGAUCCUCCCCACGCGGGUUCAAAUCCCGCCCUCGGCG
					GCCGAGGUCGCCUAGCCAGGUAGGGCGGCGGCCUGCUAAGCCGCUGGGGAUUCUCCCCACGCGGGUUCAAAUCCCGCCCUCGGCG
					GCCGCGGUCGCCCAGCCCGGUAGGGCGUCGGCCUGCUAAGCCGAUGGGGUUAAUCCCCGCGCGGGUUCAAAUCCCGCCCGCGGCG
					GCCGGGAUCGCCUAGCCUGGUUAGGGCGGCGGCCUGCUAAGCCGUUGGGGGAAACCCCGCGCGGGUUCAAAUCCCGCUCCCGGCG
					GCCGGGAUCGCCUAGCCUGGUUAGGGCGGCGGCCUGCUAAGCCGUUGGGGGAAACCCCGCGUGGGUUCAAAUCCCACUCCCGGCG
					GCCGGGAUCGCCUAGCUCGGUUAGGGCGGCGGCCUGCUAAGCCGUUGGGGGAAACCCCGCGCGGGUUCAAAUCCCGCUCCCGGCG
					GCCGGGGUCGCCUAGCCUGGUAGGGCGCCGGCCUGCUAAGCCGGUGGGGUGGUUCCCCGCGCGGGUUCAAAUCCCGCCCCCGGCG
					GCCGGGGUGGCCCAGUCUGGUACGGCGUUGGCCUGCUAAGCCAAUGAUCCUUUGGAUCUCGCGGGUUCAAAUCCCGUCCCCGGCG
					GCCGGGGUGGCCGAGCUGGUCCAAGGCGCGGGCCUGCUAAGUCCGUCCCCGCAAGGGGGCGUGGGUUCAAAUCCCACCCCCGGCG
					GCCGGGGUGGCCGAGUUGGUCCAAGGCGCGGGCCUGCUAAGCCCGUCCCCAUACGGGGGCGUGGGUUCAAAUCCCACCCCCGGCG
					GCCGGGGUGGCCGAGUUGGUCCAAGGCGCGGGCCUGCUAAGCCCGUCCCCGCAAGGGGGCGUGGGUUCAAAUCCCACCCCCGGCG
					GCCGGGGUGGCCGAGUUGGUCCAAGGCGCGGGCCUGCUAAGCCCGUCCCCGUUCGGGGGCGUGGGUUCAAAUCCCACCCCCGGCG
					GCGGAGAUGGCCCAGCCUGGUACGGCGCGGGACUGCUAAUCCCGUUACGCUCUGCGUAACCCGAGUUCAAAUCUCGGUCUCCGCG
					GCGGAGAUGGCCCAGCCUGGUACGGCGCGGGACUGCUAAUCCCGUUACUCUCUGAGUAACCCGAGUUCAAAUCUCGGUCUCCGCG
					GCGGAGAUGGCCCAGCCUGGUACGGCGCGGGACUGCUAAUCCCGUUGAGCUCUGCUCAACCCGCGUUCAAAUCGCGGUCUCCGCG
					GCGGAGAUGGCCCAGUCUGGUACGGCGCGGGACUGCUAAUCCCGUUACGCUCUGCGUAACCCGAGUUCAAAUCUCGGUCUCCGCG
					GCGGAGAUGGCCCAGUCUGGUACGGCGCGGGACUGCUAAUCCCGUUACUCUCUGAGUAACCCGAGUUCAAAUCUCGGUCUCCGCG
					GCGGAGAUGGCCCAGUCUGGUACGGCGCGGGACUGCUAAUCCCGUUGGGCUUUGCCCAACCCGAGUUCAAAUCUCGGUCUCCGCG
					GCGGAGGUGGCCCAGCCUGGUACGGCGCGGGACUGCUAAUCCCGUUGGGCUCUGCCCAGCCCGGGUUCAAAUCCCGGCCUCCGCG
					GCGGAGGUGGCCCAGUCUGGUACGGCGCGGGACUGCUAAUCCCGUUGGGCUUUGCCCAACCCGAGUUCAAAUCUCGGCCUCCGCG
					GCGGGGGUGGCCCAGCCUGGUACGGCGCGGGACUGCUAAUCCCGUUGGGCAUAGCCCUACCCGGGUUCAAAUCCCGGCCCCCGCG
					GCGGGGGUGGCCCAGCCUGGUACGGCGUGGGACUGCUAAUCCCAUUGGGCAACGCCCAGCCCGGGUUCAAGUCCCGGCCCCCGCG
					GUAGACGUAGCCAAGCCUGGUAUGGCGCAGGUUUGCUAAACCUGUGUCCCCCUGGGACUCGAGGGUUCAAAUCCCUCCGUCUGCG
					GUCGAGAUAGCCAAGCCCGGUAUGGCGCAGGAUUGCUAAUCCUGUGGUGCCCUGCACCGCGGGGGUUCGAAUCCCCCUCUCGUCG
					GUCGAGGUAGCCAAGCCUGGUAUGGCGCAGGUUUGCUAAACCUGUGUCCCUUCGGGACUCGAGGGUUCGAAUCCCUCCCUCGGCG
					GUCGAGGUAGCCUAGCCAGGUAGGGCGCAGGUUUGCUAAACCUGUUCCCCUUCGGGGAUCGAGGGUUCGAAUCCCUCCCUCGGCG
					GUCGAGGUCGCCUAGCUUGGUAUGGCGCAGGUUUGCUAAACCUGUUCCGCUCCGCGGAUCGUGGGUUCGAAUCCCACCCUCGGCG
					GUCGGGGUGGCCCAGCCUGGUACGGCGGUGGACUGCUAAUCCACUGAUCCCUUGGAUCACCCGGGUUCAAAUCCCGGCCCCGGCG
					GUCGGGGUGGCCCAGCCUGGUACGGCGGUGGCCUGCUAAGCCACUGAUCCUUUGGAUCACCCGGGUUCAAAUCCCGGCCCCGGCG
					GUCGUGGUAGCCAAGCCUGGCCCAAGGCGCAGGGUUGCUAACUCUGUGGCGUACAGCCUCCGGGGUUCGAAUCCCCGCCACGACG
					GUUGAGGUAGCCAAGCCCGGUAUGGCGCAGGUUUGCUAAACCUGUGUCCCCUUGGGACUCGAGGGUUCAAAUCCCUCCCUCAGCG
					GUUGAGGUAGCCAAGCCUGGUAUGGCGCAGGUUUGCUAAACCUGUGUCCCAAAAGGACUCGAGGGUUCAAAUCCCUCCCUCAGCG
					GUUGAGGUAGCCAAGCCUGGUAUGGCGCAGGUUUGCUAAACCUGUGUCCCCCUGGGACUCGAGGGUUCAAAUCCCUCCCUCAGCG
					GUUGAGGUAGCCAAGCCUGGUAUGGCGCAGGUUUGCUAAACCUGUGUCCCGAAAGGACUCGAGGGUUCAAAUCCCUCCCUCAGCG
					GUUGAGGUAGCCAAGCCUGGUAUGGCGCGGGGUUGCUAACCCCGUGUCCUUCUCGGACUCGGGGGUUCAAAUCCCUCCCUCAACG
					GUUGCGGUAGCCAAGCCUGGCCCAAGGCGCUGGGUUGCUAACUCAGUGGCACCACGCCUCCGGGGUUCGAAUCCCCGCCGCAACG
					GUUGCGGUAGCCAAGCCUGGCCCAAGGCGCUGGGUUGCUAACUCAGUGGCGUCAAGCCCCCGGGGUUCGAAUCCCCGCCGCAACG
					GUUGCGGUAGCCAAGUCUGGCCCAAGGCGCUGGAUUGCUAAUUCAGUGGCGUAAUGCCUCCGGGGUUCGAAUCCCCGCCGCAACG
