## Supplemental Table 22 for "The Standard Genetic Code Lacks Redundancy For Amino Acid Codons"

### Sheet: Thr (CGU)
Thr(CGU)
72 nt	73 nt	74 nt	75 nt	76 nt	77 nt	78 nt
GCCACUGUAGCUCAGCGGUGGAGCGGCGGUUUCGUAAACCGCAGGCCGAGGGUUCGAACCCCUCCAGUGGCU	GCCACUGUAGCUCAGCAGGCAGAGCAGCUGAUUCGUAAUCAGCAGGUCGGGGGAUCGAAACCCUCCAGUGGCU	GCCACCGUAGCUUAGCCCGGCAGAGCGGCUGAUUCGUAAUCAGCAGGUCGGGGGUUCGAAUCCCCCCGGUGGCU	GCCACUGUGGCUCAGCGGUGGAGCGACGGUUUCGUAAACCGUUGGUCGGGGGUUCGAUUCCCUCCAGUGGCUCCA	GCCCCGGUAGCUCAGCCCGGUCCGGAGCGCCCGCCUCGUAAGCGGGAGGUCCCGGGUUCGAAUCCCGGCCGGGGCU	GCCGCCGUAGCUCAGCCCGGCAGAGCGCCGGCCUCGUAAGCCGGUGGUCGCGGGUUCAAAUCCCGCCGGCGGCUCCA	GCCCCGGUAGCUCAGCCCGGUCGGAGCGCCCGCCUCGUAAGCGGGAGGUCCCGGGUUCGAAUCCCGGCCGGGGCUCCA
GCCGCCAUGGCUUAGCGGUAUAGCGGCUGAUUCGUAAUCAGCAGGUCGGGGGUUCAAGUCCCCCUGGCGGCU	GCCACUGUAGCUCAGUAGGUAGAGCAGCUGAUUCGUAAUCAGCAGGUCGGGGGAUCGAUGCCCUCCAGUGGCU	GCCCCGUUAGCUCAGCCUGGGAGAGCGGCUGAUUCGUAAUCAGCAGGUCGCGGGUUCAAAUCCCGCACGGGGCU	GCCCCGGUAGCUCAGCCCGGUCGGAGCGCCCGCCUCGUAAGCGGGAGGUCCCGGGUUCGAAUCCCGGCCGGGGCU	GCCCCGGUAGCUCAGCCGGUGGAGCGUCGGCCUCGUAAGCCGAAGGUCCCGGGUUCAAACCCCGGCCGGGGCUCCA	GCCGGGAUAGCCUAGCCUGGUGGGGCGGGGGACUCGUAAUCCCCAGGUCCCGGGUUCAAAUCCCGGUCCCGGCUCCA	GCCCCGGUAGCUCAGCCCGGUUGGAGCGCCCGCCUCGUAAGCGGGAGGUCCCGGGUUCGAAUCCCGGCCGGGGCUCCA
GCCGCCGUAGCUUAGUGGUAGAGCGGCGGCCUCGUAAGCCGCAGGUCGCGGGUUCGAAUCCCGCCGGCGGCU	GCCACUGUAGCUCAGUUGGUAGAGCAGCUGAUUCGUAAUCAGCAGGUCGGGGGAUCGAUGCCCUCCAGUGGCU	GCCCUAGUAGCUCAGCCUGGCAGAGCGAAGGUUUCGUAAACCUUAGGUCAUGGGUCCGAAUCCCAUCUAGGGCU	GCCCCGGUAGCUCAGCCUGGUCGGAGCGCCCGCCUCGUAAGCGGGAGGUCCCGGGUUCGAAUCCCGGCCGGGGCU	GCCCCGGUAGCUCAGCGGGUGGAGCGUCGGCCUCGUAAGCCGAAGGUCCCGGGUUCAAAUCCCGGCCGGGGCUCCA	GCCGGGGUAGCCUAGCUCGGCAGGGCGGCGGACUCGUAAUCCGCAGGUCCCGGGUUCAAAUCCCGGUCCCGGCUCCA	GCCCCGGUAGCUCAGCCUGGUCGGAGCGCCCGCCUCGUAAGCGGGAGGUCCCGGGUUCAAAUCCCGGCCGGGGCUCCA
GCCGCCGUGGCUUAGCGGCAAAGCGGCUGAUUCGUAAUCAGCAGAUCGGGGGUUCAAAUCCCUCCGGCGGCU	GCCAUCGUAGCUCAGCAGGAAGAGUGGCUGAUUCGUAAUCAGCAGGUCGCGAGUUCAAAUCUCGCCGAUGGCU	GCCCUAGUAGCUCAGCCUGGCAGAGCGAGGGUUUCGUAAACCCUAGGUCGUGGGUCCGAAUCCCACCUAGGGCU	GCCCCGGUAGCUCAGCUCGGUCAGAGCGGCCGCCUCGUAAGCGGCAGGUCGCGGGUUCGAAUCCCGCCCGGGGCU	GCCGCCGUAGCUCAGCGGGCAGAGCGCCGGCCUCGUAAGCCGGUGGUCCCGGGUUCAAGUCCCGGCGGCGGCUCCA	GCCGGGGUAGCCUAGCUCGGCAGGGCGGCGGACUCGUAAUCCGCAGGUCGCGGGUUCAAAUCCCGCUCCCGGCUCCA
GCCGCCGUGGCUUAGCGGCAUAGCGGCUGAUUCGUAAUCAGCAGGUCGAGGGUUCAAGUCCCUCCGGCGGCU	GCCCCGGUAGCUUAGGUGGGAGAGCGCGGGAUUCGUAAUCCCGAGGUCGCGGGUUCAAUCCCCGCUCGGGGCU	GCCGCCGUAGCUCAGCCCGGUAGAGCGCCGGCCUCGUAAGCCGGUGGUCGCGGGUUCAAAUCCCGCCGGCGGCU	GCCGCCGUAGCUCAGCACGGUCAGAGCGCCGGCCUCGUAAGCCGGUGGUCCCGGGUUCAAAUCCCGGCGGCGGCU	GCCGCCGUAGCUCAGCUGGCAGAGCACCGGCCUCGUAAGCCGGGGGUCCCGGGUUCAAAUCCCGGCGGCGGCUCCA	GCCGGGGUAGCCUAGCUCGGCAGGGCGGGGGACUCGUAAUCCCCAGGUCCCGGGUUCAAAUCCCGGUCCCGGCUCCA
GCCGCCGUGGCUUAGCGGUAUAGCGGCUGAUUCGUAAUCAGCAGGUCGAGGGUUCAAGUCCCUCCGGCGGCU	GCCGCCGUAGCUCAGCCGGUAGAGCGCCGGCCUCGUAAGCCGGUGGUCGCGGGUUCAAAUCCCGCCGGCGGCU	GCCGCCGUAGCUCAGCCCGGUGGAGCGCCGGCCUCGUAAGCCGGUGGACGCGGGUUCAAAUCCCGCCGGCGGCU	GCCGCCGUAGCUCAGCACGGUCAGAGCGCUGGCCUCGUAAGCCAGUGGUCCCGGGUUCAAAUCCCGGCGGCGGCU		GCCGGGGUAGCCUAGCUCGGUAGGGCGGCGGACUCGUAAUCCGCAGGUCCCGGGUUCAAAUCCCGGUCCCGGCUCCA
GCCGCCGUGGCUUAGUGGCAGAGCGGCUGAUUCGUAAUCAGCAAGUCGGGGGUUCGAAUCCCCCCGGCGGCU	GCCGCCGUAGCUCAGUAGGUAGAGCGCUGGCCUCGUAAGCCAGCGGUCGCGGGUUCAAGUCCCGCCGGCGGCU	GCCGCCGUAGCUCAGCCGGGUAGAGCGCCGGCCUCGUAAGCCGGUGGACGCGGGUUCAAAUCCCGCCGGCGGCU	GCCGCCGUAGCUCAGCCCCGGUAGAGCACCGGCCUCGUAAGCCGGGGGUCGCGGGUUCGAGUCCCGCCGGCGGCU		GCCGGGGUAGCCUAGCUCGGUAGGGCGGGGGACUCGUAAUCCCCAGAUCCCGGGUUCAAAUCCCGGUCCCGGCUCCA
GCCGCUGUGGCUUAGCGGUAUAGCGGCUGAUUCGUAAUCAGCAGGUCGGGGGUUCAAGUCCCCCCAGCGGCU	GCCGCCGUGGCUCAGCUGGCAGAGCGGGUGAUUCGUAAUCACCAGGUCGCGGGUUCAAAUCCCGCCGGCGGCU	GCCGCCGUAGCUCAGCUCGGUAGAGCGCCGGCCUCGUAAGCCGGUGGUCGCGGGUUCAAAUCCCGCCGGCGGCU	GCCGCCGUAGCUCAGCCUGGUUAGAGCGCCGGCCUCGUAAGCCGGCGGUCGCGGGUUCGAAUCCCGCCGGCGGCU		GCCUCGGUGGCUCAGACCGGCAGAGCAAACGCCUCGUAAGCGUUAGGCCGUGGGUUCAAAUCCCACCCGAGGCUCCA
GCCGCUGUGGCUUAGCGGUAUAGCGGCUGAUUCGUAAUCAGCAGGUCGGGGGUUCGAUUCCCCCCAGCGGCU	GCCGCCGUGGCUCAGCUGGUAGAGCGGGUGACUCGUAAUCACCAGGUCCCGGGUUCAAAUCCCGGCGGCGGCU	GCCGCCGUAGCUCAGCUCGGUAGAGCGCUGGCCUCGUAAGCCAGUGGUCGCGGGUUCAAAUCCCGCCGGCGGCU	GCCGCCGUAGCUCAGCCUGGUUAGAGCGCCGGCCUCGUAAGCCGGUGGUCGCGGGUUCGAAUCCCGCCGGCGGCU
GCCGCUGUGGCUUAGUGGUAUAGCGGCUGAUUCGUAAUCAGCAGGUCGGGGGUUCGAAUCCCUCCAGCGGCU	GCCGCCGUGGCUCAGCUGGUAGAGCGGGUGACUCGUAAUCACCAGGUCGCGGGUUCAAAUCCCGCCGGCGGCU	GCCGCCGUAGCUCAGCUGGUCAGAGCGGGUGACUCGUAAUCACCAGGCCGCGGGUUCGAAUCCCGCCGGCGGCU	GCCGCCGUAGCUCAGCGGUAGAGCGCCGGCCUCGUAAGCCGGUGGUCGCGGGUUCGAAUCCCGCCGGCGGCUCCA
GCCGGUGUAGCUCAGCGGUAGAGCGAUUCCUUCGUAAGGAAUAGGCCGAGGGUUCAAAUCCCUCCACCGGCU	GCCGCUGUAGCUCAGCUGGUAGAGCGCCGGCCUCGUAAGCCGGUGGUCGCGGGUUCAAAUCCCGCCGGCGGCU	GCCGCCGUAGCUCAGUCUGGUAGAGCGCCGGCCUCGUAAGCCGGUGGUCCGGGGUUCAAGUCCCCGCGGCGGCU	GCCGCCGUGGCUUAGCCCGGUUAAAGCGGCUGAUUCGUAAUCAGCAGUUCAUGGGUUCGAAUCCCAUCGGCGGCU
GCCGUCGUAGCUUAGCGGUAUAGCGGCUGAUUCGUAAUCAGCAGGCCGAGGGUUCAAAUCCCUCCGGCGGCU	GCCGGAGUAGCUCAGCUGGCAGAGCGAAUCCUUCGUAAGGAUUAGGUCGGGGGUUCAAAUCCCCCCUCCGGCU	GCCGCCGUGGCUUAGCCCGGCAAAGCGGCUGAUUCGUAAUCAGCAGAUCGGGGGUUCAAAUCCCUCCGGCGGCU	GCCGCCGUGGCUUAGCCCGGUUAGAGCGGCUGAUUCGUAAUCAGCAGUUCAUGGGUUCGAAUCCCAUCGGCGGCU
GCCGUCGUGGCUUAGCGGUAUAGCGGCUGAUUCGUAAUCAGCAGGCCGAGGGUUCAAAUCCCUCCGGCGGCU	GCCGGCGUAGCACAGCAGGUAGUGCGGGGGAUUCGUAAUCUCCAGGUCGUGGGUUCGAGUCCCACCGCCGGCU	GCCGCCGUGGCUUAGCCCGGUAAAGCGGCUGAUUCGUAAUCAGCAGGUCAUGGGUUCGAAUCCCAUCGGCGGCU	GCCGCUGUAGCUCAGCCUGGUUAGAGCGCCGGCCUCGUAAGCCGGCGGUCGCGGGUUCGAAUCCCGCCGGCGGCU
GCCGUCGUGGCUUAGCGGUAUAGCGGCUGAUUCGUAAUCAGCAGGCCGAGGGUUCAAGUCCCUCCGACGGCU	GCCGGGGUAGCUCAGCUGGCAGAGCGAUUCCUUCGUAAGGAAUAGGUCGAGGGUUCAAAUCCCUCCUCCGGCU	GCCGCCGUGGCUUAGCCUGGUAGAGCGGGUGAUUCGUAAUCACCAGGUCCCGGGUUCAAAUCCCGGCGGCGGCU	GCCGGUGUAGCUCAGACUGGCUAGAGCGAAUCCUUCGUAAGGAUUAGGCCGGGGGUUCAAAUCCCCCCACCGGCU
GCCGUCGUGGCUUAGCGGUAUAGCGGCUGAUUCGUAAUCAGCAGGCCGAGGGUUCAAGUCCCUCCGGCGGCU	GCCGGUGUAGCUCAGCUGGAAGAGCGAUUCCUUCGUAAGGAAUAGGUCGAGAGUUCAAGUCUCUCCACCGGCU	GCCGCCGUGGCUUAGUCCGGUAUAGCGGCUGAUUCGUAAUCAGCAGGCCGAGGGUUCAAAUCCCUCCGGCGGCU	GCCGUCGUGGCUUAGCGGUAUAGCGGCUGAUUCGUAAUCAGCAGGCCGAGGGUUCAAAUCCCUCCGGCGGCUCCA
GCCGUCGUGGCUUAGCGGUAUAGCGGCUGAUUCGUAAUCAGCAGGCCGAGGGUUCGAAUCCCUCCGGCGGCU	GCCGGUGUAGCUCAGCUGGCAGAGCGAAUCCUUCGUAAGGAUUAGGCCGAGGGUUCAAAUCCCUCCACCGGCU	GCCGGAGUAGCUCAGACUGGCAGAGCGAAUCCUUCGUAAGGAUUAGGUCGAGGGUUCAAAUCCCUCCUCCGGCU
GCCGUCGUGGCUUAGCGGUAUAGCGGCUGAUUCGUAAUCAGCAGGCCGGGGGUUCAAAUCCCCCCGACGGCU	GCCGGUGUAGCUCAGCUGGCAGAGCGAUUCCUUCGUAAGGAAUAGGCCGAGGGUUCAAAUCCCUCCACCGGCU	GCCGGUGUAGCUCAGACUGGCAGAGCGAAUCCUUCGUAAGGAUUAGGCCGAGGGUUCAAAUCCCUCCACCGGCU
GCCGUCGUGGCUUAGCGGUAUAGCGGCUGAUUCGUAAUCAGCAGGUCGAGGGUUCAAAUCCCUCCGGCGGCU	GCCGGUGUAGCUCAGUUGGCAGAGCGAUUCCUUCGUAAGGAAUAGGCCGAGGGUUCAAAUCCCUCCACCGGCU	GCCGGUGUAGCUCAGACUGGCAGAGCGAAUCCUUCGUAAGGAUUAGGUCGAGGGUUCAAAUCCCUCCACCGGCU
GCCGUCGUGGCUUAGCGGUAUAGCGGCUGAUUCGUAAUCAGCAGGUCGAGGGUUCAAGUCCCCCCGGCGGCU	GCCUAUAUAGUUCAGAAGGUAGAACGAUUGACUCGUAAUCAAUAGGUCUGGGGUUCGAUUCCCCAUGUGGGCU	GCCGUCGUAGCUCAGCUGGCCAGAGCGGGUGACUCGUAAUCACCAGGUCGCGGGUUCAAAUCCCGCCGACGGCU
GCCGUCGUGGCUUAGCGGUAUAGCGGCUGAUUCGUAAUCAGCAGGUCGGGGGUUCAAGUCCCCCUGACGGCU	GCCUCGGUAGCUCAGUUGGUAGAGCGCGGGACUCGUAAUCCCGUGGUCGCGGGUUCAAAUCCCGCCCGAGGCU	GCCGUCGUGGCUUAGCCUGGCAAAGCGGCUGAUUCGUAAUCAGCAGUUCGGGGGUUCAAAUCCCUCCGGCGGCU
GCCGUCGUGGCUUAGUGGUAUAGCGGCUGAUUCGUAAUCAGCAGGCCGAGGGUUCGAGUCCCUCCGGCGGCU	GCCUCGGUAGCUUAGGUGGGAGAGCGCGGGAUUCGUAAUCCCGAGGUCGCGGGUUCAAUCCCCGCCCGGGGCU	GCCUCGGUGGCUCAGUCUGGUAGAGCGCGUGACUCGUAAUCUCGUGGUCGGGGGUUCAAAUCCCCCCCGAGGCU
GCCGUCGUGGCUUAGUGGUAUAGCGGCUGAUUCGUAAUCAGCAGGCCGGGGGUUCGAAUCCCCCCGACGGCU		GCCUCGGUGGCUCAGUCUGGUAGAGCGCGUGACUCGUAAUCUCGUGGUCGUGGGUUCAAUUCCCACCCGAGGCU
GCCGUUGUGGCUUAGCGGUAUAGCGGCUGAUUCGUAAUCAGCAGGUCGGGGGUUCAAGUCCCCCCAGCGGCU		GCCUCGGUGGCUCAGUCUGGUAGAGCGCGUGAUUCGUAAUCUCGAUGUCGAGGGUUCAAUUCCCUCCCGAGGCU
GCCGUUGUGGCUUAGGGGUAUAGCGGCUGAUUCGUAAUCAGCAGGUCGAGGGUUCAAAUCCCUCCGACGGCU		GCCUUGAUGGCUCAGCAAGGAACAGUACCUGACUCGUAAUCAGGGGAUCGGGGGUUCAAAUCCCCCUCAGGGCU
GCCUCUGUGGCUUAGCGGUAUAGCGGCUGAUUCGUAAUCAGCAGGUCGAGGGUUCAAAUCCCUCCGGGGGCU		GCCUUGGUAGCUCAGCCUGGUAGAGCGAACGCCUCGUAAGCGUUAGGUCGCGGGUUCAGAUCCCGUCCGAGGCU
GCCUCUGUGGCUUAGCGGUAUAGCGGCUGAUUCGUAAUCAGCAGGUCGGGGGUUCAAAUCCCCCCGGAGGCU

### Sheet: Thr (GGU)
Thr(GGU)
71 nt	72 nt	73 nt	74 nt	75 nt	76 nt	77 nt	78 nt	88 nt	102 nt
GCCGAAGGCCACCUCGGUAAAGCGCGUCCUUGGUAAGGACGAGAGCCCGGGUUCAAAUUCCGGCCUAGGCU	GCCGCCGUAGCUCAGCGGAAGAGCGCCGCCCUGGUAAGGCGGAGGUCGCGGGUUCGAAUCCCGCCGGCGGCU	ACCUUCGUGGAUCAGCCGGUAGAGCAUGUCCUUGGUAAGGACAAGGUCGCAGGUUCAAUUCCCGCCGAAGGCU	GCCCCGGUAGCUCAGCCUGGUGGAGCGCCUCACUGGUAAUGAGGAGGUCCCGGGUUCGAAUCCCGGCCGGGGCU	GCCACUGUGGCUUAGUGGUAUAGCGACGCCUUGGUAAGGCGUAGGCCGAGGGUUCAAUUCCCUCCAGUGGCUCCA	GCCCCGGUAGCUCAGUUGGAAGAGCGCCGCUCUGGUAAGGCGGAGGUCCCGGGUUCAAUCCCCGGCCGGGGCUCCA	GCCCCGGUAGCUCAGCCUGGUAGAGCGCCUCACUGGUAAUGAGGAGGUCCCGGGUUCGAAUCCCGGCCGGGGCUCCA	GCCCCGGUAGCUCAGCCUGGUUGGAGCGCUCGCUUGGUAAGCGAGAGGUCCCGGGUUCGAAUCCCGGCCGGGGCUCCA	GCCUGGGUAGCUUAGCGGUAAAGCGCGUCCUUGGUAAGGACGAGAGCGAUUUUCGGACUACGAGGUUCGAAUCCGACGGCUACAGGCU	GGUCUGGUGGUAUCCUGGUCACAUCUCGACCUCAGCACGGUAAGUUUUGAGUUGCGUCCUUGGUAAGGAUGAGAGCCCGGGUUCAAAUCCCGGCCUAGGCUG
	GCCUCAGUGGCUCAGGGGUAGAGCGAUGCCUUGGUAAGGCAUAGGCCGGGGGUUCAAAUCCCCCCUGAGGCU	GCCACCGUAGCUCAGCCGGUGGAGCGCCACCUUGGUAAGGUGGAGGUCCCGGGUUCGAUUCCCGGCGGUGGCU	GCCCCGGUAGCUCAGCCUGGUGGAGCGCCUCACUGGUACUGAGGAGGUCCCGGGUUCAAAUCCCGGCCGGGGCU	GCCCCGGUAGCUCAGCCCGGUCGGAGCGCCGCCUUGGUAAGGCGGAGGGCGCGGGUUCGAAUCCCGCCCGGGGCU	GCCGCCGUAGCUCAGCCGGCAGAGCGCCGCCCUGGUAAGGCGGAGGUCCCGGGUUCAAGUCCCGGCGGCGGCUCCA	GCCCCGGUAGCUCAGCCUGGUAGAGCGCUCGCUUGGUAAGCGAGAGGUCCCGGGUUCGAAUCCCGGCCGGGGCUCCA	GCCGCCGUAGCUCAGCCUGGUUGGAGCGCCGCCCUGGUAAGGCGGAGGUCCCGGGUUCGAAUCCCGGCGGCGGCUCCA
	GCCUCAGUGGCUUAGCGGUAUAGCGCGUCCUUGGUAAGGACGAGGUCGCGAGUUCGAUUCUCGCCUGAGGCU	GCCACGGUAGCUCAGCAGGAAGAGCGCGUGCUUGGUAAGCACGAGGUCCCGGGUUCAAAUCCCGGCCGUGGCU	GCCCCGGUAGCUCAGCCUGGUGGAGCGCCUCACUGGUACUGAGGAGGUCCCGGGUUCGAAUCCCGGCCGGGGCU	GCCGCCGUAGCUCAGCCUGGUUGGAGCGCCGCCCUGGUAAGGCGGAGGUCCCGGGUUCGAAUCCCGGCGGCGGCU	GCCGCCGUAGCUCAGCUGGCAGAGCGCCGCCCUGGUAAGGCGGAGGCCCCGGGUUCGAAUCCCGGCGGCGGCUCCA	GCCCCGGUAGCUCAGCCUGGUGGAGCGCCUCACUGGUAAUGAGGAGGUCCCGGGUUCGAAUCCCGGCCGGGGCUCCA	GCCGCGGUAGCUCAGCCUGGUUAGAGCGCCGCCUUGGUAAGGCGGUGGUCCCGGGUUCAAAUCCCGGCCGCGGCUCCA
	GCCUCAGUGGCUUAGUGGCAUAGCGCGUCCUUGGUAAGGACGAGGUCGCGAGUUCAACUCUCGCCUGAGGCU	GCCACGGUAGCUCAGCAGGAAGAGCGCGUGCUUGGUAAGCACGAGGUCGCGGGUUCAAAUCCCGCCCGUGGCU	GCCGCCGUAGCUCAGCCUGGUGGAGCGCUGCCCUGGUAAGGCAGAGGACCCGGGUUCGAAUCCCGGCGGCGGCU	GCCGCGGUAGCUCAGCCCUGGUGGAGCGCUGCCCUGGUAAGGCAGAGGUCCCGGGUUCAAAUCCCGGCCGCGGCU	GCCGCCGUAGCUCAGCUGGCAGAGCGCCGCCCUGGUAAGGCGGAGGUCCCGGGUUCAAAUCCCGGCGGCGGCUCCA	GCCCCGGUAGCUCAGCCUGGUGGAGCGCCUCACUGGUAGUGAGGAGGUCCCGGGUUCGAAUCCCGGCCGGGGCUCCA	GCCUCGGUAGCUCAGCCUGGUCAGAGCGCCUGCUUGGUAAGCAGGAGGUCGCGGGUUCAAACCCCGCCCGAGGCUCCA
	GCCUCGAUAGCUCAGGGGUAGAGCGGUGCCUUGGUAAGGCACAGGUCGCGGGUUCAAAUCCCGCUCGAGGCU	GCCACGGUAGCUCAGCAGGCAGAGCGCGUGCUUGGUAAGCACGAGGUCCCGGGUUCAAUUCCCGGCCGUGGCU	GCCGCCGUAGCUCAGCCUGGUGGAGCGCUGCCCUGGUAAGGCAGAGGUCCCGGGUUCGAAUCCCGGCGGCGGCU	GCCGCGGUAGCUCAGCCUGGCCAGAGCGCUGCCCUGGUAAGGCAGAGGUCCCGGGUUCAAAUCCCGGCCGCGGCU	GCCUCGGUGGCUUAGCCGGCAUAGCGCGUCCUUGGUAAGGACGAGGUCGCGAGUUCAAAUCUCGCCCGAGGCUCCA	GCCCCGGUAGCUCAGCUCGGUAGAGCGCCGCUCUGGUAAGGCGGAGGUCCCGGGUUCAAACCCCGGCCGGGGCUCCA
	GCCUCGAUGGCUUAGGGGUAUAGCGCGUCCUUGGUAAGGACGAGGUCGCGGGUUCAAAUCCCGUUCGAGGCU	GCCACGGUAGCUCAGCAGGUAGAGCGCGUGCUUGGUAAGCACGAGGUCGCGGGUUCAAAUCCCGCCCGUGGCU	GCCGCGGUAGCUCAGCCUGGUGGAGCGCCGCCCUGGUAAGGCGGAGGUCCCGGGUUCAAAUCCCGGCCGCGGCU	GCCGCGGUAGCUCAGCCUGGCUAGAGCGUUGCCCUGGUAAGGCAAAGGUCCCGGGUUCAAAUCCCGGCCGCGGCU		GCCCCGGUGGCUCAGCCUGGUAGAGCGGCCGCUUGGUAAGCGGCAGGUCCCGGGUUCAAAGCCCGGCCGGGGCUCCA
	GCCUCGGUGGCUUAGGGGCAUAGCGCGUCCUUGGUAAGGACGAGGUCGCGGGUUCAAAUCCCGCCCGAGGCU	GCCACGGUAGCUCAGCUGGCAGAGCGUUGCCUUGGUAAGGCAAAGGUCCCGGGUUCAAAUCCCGGCCGUGGCU	GCCGCGGUAGCUCAGCCUGGUGGAGCGCUGCCCUGGUAAGGCAGAGGUCCCGGGUUCGAAUCCCGGCCGCGGCU	GCCGCGGUAGCUCAGCCUGGCUGGAGCGCUGCCCUGGUAAGGCAGAGGCCCCGGGUUCAAAUCCCGGCCGCGGCU		GCCCCGGUGGCUCAGCCUGGUGGAGCGGCCGCUUGGUAAGCGGCAGGCCGCGGGUUCAAACCCCGCCCGGGGCUCCA
	GCCUCGGUGGCUUAGGGGUAUAGCGCGUCCUUGGUAAGGACGAGGCCGCGGGUUCAAAUCCCGUCCGAGGCU	GCCGUCGUAGCUCAGCCUGGUAGAGCGCGUGCUUGGUAAGCACGAGUCGCGGGUCCAAACCCCGUCGGCGGCU	GCCGUCGUAGCUCAGCCUGGUAGAGCGCGUGCUUGGUAAGCACGAGGUCGCGGGACCGAAUCCCGUCGGCGGCU	GCCGCGGUAGCUCAGCCUGGUCAGAGCGCUGCCCUGGUAAGGCAGAGGUCCCGGGUUCAAAUCCCGGCCGCGGCU		GCCCCGGUGGCUCAGCCUGGUGGAGCGGCCGCUUGGUAAGCGGCAGGUCCCGGGUUCAAACCCCGGCCGGGGCUCCA
	GCCUCGGUGGCUUAGGGGUAUAGCGCGUCCUUGGUAAGGACGAGGUCGCGUGUUCAAAUCACGCCCGAGGCU	GCCUCAGUGGCUCAGCCGGCAGAGCGCGUCCUUGGUAAGGACGAGGUCGCGAGUUCAAAUCUCGCCUGAGGCU	GCCGUCGUAGCUCAGCCUGGUAGAGCGCGUGCUUGGUAAGCACGAGGUCGCGGGAUCGAAUCCCGUCGGCGGCU	GCCGCGGUAGCUCAGCCUGGUUAGAGCGCUGCCCUGGUAAGGCAGAGGUCCCGGGUUCAAAUCCCGGCCGCGGCU		GCCCCGGUGGCUCAGCCUGGUGGAGCGGCCGCUUGGUAAGCGGCAGGUCGCGGGUUCAAACCCCGCCCGGGGCUCCA
	GCCUCGGUGGCUUAGGGGUAUAGUGCGUCCUUGGUAAGGACGAGGUCGUGGGUUCAAAUCCCACCCGAGGCU	GCCUCAGUGGCUCAGCCGGUAGAGCGUGUCCUUGGUAAGGACAAGGUCGCGAGUUCGAAUCUCGCCUGAGGCU	GCCGUCGUAGCUCAGCCUGGUAGAGCGCGUGCUUGGUAAGCACGAGGUCGCGGGUCCGAACCCCGUCGGCGGCU	GCCGCGGUAGCUCAGCGUGGCUAGAGCGCUGCCCUGGUAAGGCAGAGGUCCCGGGUUCAAAUCCCGGCCGCGGCU		GCCGCCGUAGCUCAGCCUGGCGGAGCGCCGCCCUGGUAAGGCGGAGGUCCCGGGUUCAAAUCCCGGCGGCGGCUCCA
	GCCUCGGUGGCUUAGGGGUGUAGUGCGUCCUUGGUAAGGACGAGGUCGCGGGUUCGAAUCCCGCCCGAGGCU	GCCUCAGUGGCUCAGCUGGUAGAGCGCGUCCUUGGUAAGGACGAGGUCCCGAGUUCAAAUCUCGGCUGAGGCU	GCCGUGGUAGCUCAGCCUGGUGGAGCGCUGCCCUGGUAAGGCAGAGGUCCCGGGUUCAAAGCCCGGCCACGGCU	GCCGCUGUGGCUAAGGGGUAUAGCGACGCCUUGGUAAGGCGUAGGCCGAGGGUUCAAUUCCCUCCAGCGGCUCCA		GCCUCGGUAGCUCAGCCUGGCGGAGCGCCUGCUUGGUAAGCAGGAGGUCGCGGGUUCAAACCCCGCCCGAGGCUCCA
	GCCUCGGUGGCUUAGUGGUGUAGCGCGUCCUUGGUAAGGACGAGGUCGCGGGUUCGAUCCCCGCCCGAGGCU	GCCUCGGUGGCUUAGCCGGCAUAGCGCGUCCUUGGUAAGGACGAGGUCGCGAGUUCAAACCUCGCCCGAGGCU	GCCUAAGUGACUCAGCCCGGCAGAGUACCUCCUUGGUAAGGAGGAAGUCGCGAGUUCAAAUCUCGCCUUAGGCU	GCCUCGGUAGCAAAGCUCGGUCAUUGCGCGUCCUUGGUAAGGACGAGGCCGCGGGUUCGAAUCCCGCCCGAGGCU
	GCCUGGGUAGCUUAGAGGUAAAGCGCGUCCUUGGUAAGGACGAGAGCCCGGGUUCAAAUCCCGGCCUAGGCU	GCCUCGGUGGCUUAGCCGGCAUAGCGCGUCCUUGGUAAGGACGAGGUCGCGAGUUCAAAUCUCGCCCGAGGCU	GCCUAUGUGACACAGCCCGGCAGUGUGCCUCCUUGGUAAGGAGGAAGUCCCGAGUUCAAAUCUCGGCAUAGGCU
	GCCUGGGUAGCUUAGCGGUAAAGCGCGUCCUUGGUAAGGACGAGACCCCGAGUUCAAAUCUCGGCCUAGGCU	GCCUCGGUGGCUUAGCUGGCAUAGCGCGUCCUUGGUAAGGACGAGGCCGUGGGUUCAAAUCCCACCCGAGGCU	GCCUCAGUGGCUCAGCCUGGUAGAGCGCCUGCUUGGUAAGCAGGAGGCCGCGGGUUCAAACCCCGCCUGAGGCU
	GCCUGGGUAGCUUAGCGGUAAAGCGCGUCCUUGGUAAGGACGAGACCCCGGAUUCAAAUUCCGGCCUAGGCU	GCCUUAGUGGCUCAGCCGGUAGAGCGAUACCUUGGUAAGGUAUAGGCCGGGGGUUCGAAUCCCCCCUAAGGCU	GCCUCGAUAGCUUAGCCCGGUAUAGCGCGUCCUUGGUAAGGACGAGGUCGCGGGUUCGAAUCCCGUCCGAGGCU
	GCCUGGGUAGCUUAGCGGUAAAGCGCGUCCUUGGUAAGGACGAGACCCCGGGUUCAAAUCCCGGCCUAGGCU	GCCUUAGUGGCUCAGCCGGUAGAGCGCCACCUUGGUAAGGUGGAAGUCGGGGGUUCGAAUCCCCCCUAAGGCU	GCCUCGGUAGCUCAGCCUGGCGGAGCGCCUGCUUGGUAAGCAGGAGGUCGCGGGUUCAAACCCCGCCCGAGGCU
	GCCUGGGUAGCUUAGCGGUAAAGCGCGUCCUUGGUAAGGACGAGAGCCCGGAUUCAAAUUCCGGCCUAGGCU	GCCUUAGUGGCUCAGCCGGUAGAGCGCUACCUUGGUAAGGUAGAAGUCGGGGGUUCGAAUCCCCCCUAAGGCU	GCCUCGGUAGCUCAGCCUGGUAGAGCGUUACCUUGGUAAGGUAGAGGUCGCGGGUCCGAAUCCCGCCCGAGGCU
	GCCUGGGUAGCUUAGCGGUAAAGCGCGUCCUUGGUAAGGACGAGAGCCCGGGUUCAAAUCCCGGCCUAGGCU	GCCUUAGUGGCUCAGGUGGUAGAGCGAUGCCUUGGUAAGGCAUAGGUCGGGGGUUCGAAUCCCCCCUAAGGCU	GCCUCGGUGGCUCAGCCUGGUAGAGCGCCUGCUUGGUAAGCAGGAGGUCGCGGGUUCGAACCCCGCCCGAGGCU
	GCCUGGGUAGCUUAGCGGUAAAGCGCGUCCUUGGUAAGGACGAGAGCGCGGGUUCAAAUCCCGCCUCAGGCU	GCCUUUGUGGCUCAGUCGGUAGAGCGACACCUUGGUAAGGUGUAGGUCGGGGGUUCGAUUCCCCCCAAAGGCU	GCCUUGGUAGCUCAGCCUGGUAGAGCGUUACCUUGGUAAGGUAGAGGUCACGGGUCCAAAUCCCGUCCAAGGCU
	GCCUUAGUGGCUCAGGGGUAGAGCGAUGCCUUGGUAAGGCAUAGGUCGAGGGUUCAAUUCCCCCCUAAGGCU		GCCUUGGUGGCUCAGCCUGGUAGAGCGUCUGCUUGGUAAGCAGAAGGCCGCGGGUUCAAACCCCGCCCAAGGCU
	GCCUUGAUGGCUCAGUGGUAGAGCGCGUCCUUGGUAAGGACGAGGUCGCGGGUUCAAAUCCCGCUCGAGGCU		GCUUCAGUGGCUCAGCCUGGUAGAGCGCCUGCUUGGUAAGCAGGAGGCCGCGGGUUCAAACCCCGCCUGAAGCU
	GCCUUGGUGGCUUAGGGGUAUAGCGCGUCCUUGGUAAGGACGAGGUCGCGGGUUCAAAUCCCGCCCGAGGCU		GCUUCGAUAGCUCAGCCUGGUAGAGCGUUACCUUGGUAAGGUAAAGGUCGCGGGUCCGGAUCCCGUUCGAAGCU
			GCUUCGAUAGCUCAGCCUGGUAGAGCGUUACCUUGGUAAGGUAAAGGUCGCGGGUUCGGAUCCCGUUCGAAGCU
			GCUUCGAUAGCUCAGCCUGGUAGAGCGUUACCUUGGUAAGGUAAAGGUCGUGGGUUCGGAUCCCACUCGAAGCU
			GCUUUGGUGGCUUAGCUCGGUAUAGCGCUUGCUUGGUAAGCAAGAGGUCGCGGGUCCGAAUCCCGCCCAAAGCU

### Sheet: Thr (UGU)
Thr(UGU)
69 nt	70 nt	72 nt	73 nt	74 nt	75 nt	76 nt	77 nt	78 nt
GUCUCUUUGGCUCAGCCCCGUAGAGCGAGUGACUUGUAAUCACUAAGUCGCGUGUUCAAAUCACGCACU	GCAGUAGCUAAGCUGACACAGCGCCGCCCUUGUAAGGCGGAGGCCCCGGGUUUAAAUCCCGGCGGCUCCA	GCCCCGGUAGCUCAGCGGCAGAGCGGCGGCCUUGUAAGCCGCAGGUCGCGGGUUCGAAUCCCGCCCGGGGCU	GCCACUGUAGCUCAGCAGGUGGAGCGGCUGACUUGUAAUCAGCAGGUCGGGGGAUCGAAACCCUCCAGUGGCU	GCCAAGGGAGCUUGGGUGGUCCAAGCACUCGAUUUGUAAUCGAGAGUUCGUGGGUUCAAAUCCCACCCUUGGCU	GCCAAUGUAGCUCAGCCUGGCUAGAGCAUUCGCCUUGUAAGCGAAAGGUCAUGGGUUCAGAUCCCAUCAUUGGCU	GCCCCGGUAGCUCAGCGGGUGGAGCGUCGGCCUUGUAAGCCGAAGGUCCCGGGUUCGAAUCCCGGCCGGGGCUCCA	GCCACCUUGGCUUAGCCCGGUAUAGCGGCUGACUUGUAAUCAGCAGGUCCUGAGUUCGAAUCUCAGAGGUGGCUCCA	GCCCCGGUAGCUCAGCCCGGUCAGAGCGCCCGCCUUGUAAGCGGGCGGCCCCGGGUUCAAAUCCCGGCCGGGGCUCCA
		GCCUCAGUGGCUUAGUGGUAUAGCGGCUGAUUUGUAAUCAGCAGGUCCCGUGUUCAAUCCACGGCUGAGGCU	GCCACUGUAGCUCAGUUGGUAGAGCAGCUGACUUGUAAUCAGCAGGUCGGGGGAUCGAUGCCCUCCAGUGGCU	GCCAAUGUAGCUCAGCCUGGUAGAGCAUUCGCCUUGUAAGCGAAAGGUCGAGGGUUCAAAGCCCUCCAUUGGCU	GCCCCGGUAGCUCAGCCCGGUCGGAGCGCCCGCCUUGUAAGCGGGAGGUCCCGGGUUCGAAUCCCGGCCGGGGCU	GCCGCCGUAGCUCAGCAGGCAGAGCGCCGGCCUUGUAAGCCGGUGGUCGCGGGUUCGAAUCCCGCCGGCGGCUCCA	GCCACUUUGGCGCAGUCCGGUAGCGCUCCCGCCUUGUAAGCGGAUGGUCGGGGGUUCGAUUCCCUCAAGUGGCUCCA	GCCCCGGUAGCUCAGCCCGGUCGGAGCGCCCGCCUUGUAAGCGGGAGGUCCCGGGUUCGAAUCCCGGCCGGGGCUCCA
			GCCCCAGUGGCUUAGCUGGCAGAGCGGCUGACUUGUAAUCAGCAGGUCCCGAGUUCAAAUCUCGGCUGGGGCU	GCCACCGUAGCUUAGCCCGGAAGAGCGGCUGACUUGUAAUCAGCAGGUCGGGGGUUCGAAUCCCCCCGGUGGCU	GCCCCUGUGGCUCAGUCUGGUCAGAGCGGCUGACAUGUAAUCAGUAAGUCGCAAGUUCAAAUCUUGCCAGGGGCU	GCCGCCGUAGCUCAGCGGGCAGAGCGCCGGCCUUGUAAGCCGGUGGUCCCGGGUUCAAGUCCCGGCGGCGGCUCCA	GCCCCGGUAGCCUAGCCUGGCGGGGCGGCGGACUUGUAAUCCGCAGGUCGCGGGUUCAAAUCCCGCCCGGGGCUCCA	GCCCCGGUAGCUCAGCCUGGUCGGAGCGCCCGCCUUGUAAGCGGGAGGUCCCGGGUUCAAAUCCCGGCCGGGGCUCCA
			GCCCCAGUGGCUUAGCUGGCAGAGCGGCUGACUUGUAAUCAGCAGGUCCCGUGUUCAAAUCACGGCUGGGGCU	GCCAGAGGAGCUUGGGCGGUUCAAGCACCCGACUUGUAAUCGGGAGUUCGGGGGUUCAAAUCCCUCCUCUGGCU	GCCUCGGUAGCUCAGCUGGUCCAGAGCGAUUGACUUGUAAUCAAUAGGUCGCGUGUUCGAAUCACGCUCGGGGCU	GCCGCCGUAGCUCAGCUGGCAGAGCGCCGGCCUUGUAAGCCGGUGGUCGCGGGUUCAAAUCCCGCCGGCGGCUCCA	GCCCCGGUAGCCUAGCCUGGCGGGGCGGCGGACUUGUAAUCCGCCGGUCGCGGGUUCAAAUCCCGCCCGGGGCUCCA	GCCCCGGUAGCUCAGCCUGGUCGGAGCGCCCGCCUUGUAAGCGGGAGGUCCCGGGUUCGAAUCCCGGCCGGGGCUCCA
			GCCCCGGUAGCUCAGUCGGCAGAGCGGCCGCCUUGUAAGCGGCAGGCCGGGGGUUCGAGACCCCCCCGGGGCU	GCCAGGAGAGCAUGGGCGGUUCAUGCACUCGACUUGUAAUCGAGACUUCGUGGGUUCAAAUCCCACUCCUGGCU	GCCGCCGUAGCUCAGCACGGCCAGAGCGCUGGCCUUGUAAGCCAGUGGUCCCGGGUUCAAAUCCCGGCGGCGGCU		GCCCCGGUAGCCUAGCCUGGUGGGGCGGCGGACUUGUAAUCCGCAGGCCGCGGGUUCAAAUCCCGCCCGGGGCUCCA	GCCCCGGUAGCUCAGCUCCGGUGGAGCGUCGGCCUUGUAAGCCGAAGGUCCCGGGUUCAAAUCCCGGCCGGGGCUCCA
			GCCGCCGUAGCUCAGCAGGCAGAGCGCCAGCCUUGUAAGCUGGUGGUCGCGGGUUCGAGUCCCGCCGGCGGCU	GCCAGGGGAGCAUGGGCGGUGCAUGCACUCGACUUGUAAUCGAGACUUCGUGGGUUCAAAUCCCACCCCUGGCU	GCCGCCGUAGCUCAGCCUGGUUAGAGCGCCGGCCUUGUAAGCCGGCGGUCGCGGGUUCGAAUCCCGCCGGCGGCU		GCCCCGGUAGCCUAGCCUGGUGGGGCGGGGGACUUGUAAUCCCCAGGUCGCGGGUUCAAAUCCCGCCCGGGGCUCCA	GCCCCUGUGGCUCAGUUGGCUAGAGCGGCUGACAUGUAAUCAGCAGUGCGGUAGUUCAAAUCUAUCCGGGGGCUCCA
			GCCGCCGUAGCUCAGCGGGUAGAGCGCCGGCCUUGUAAGCCGGCGGUCGCGGGUUCAAAUCCCGCCGGCGGCU	GCCAGGGGAGCAUGGGCGGUUCAUGCACUCGACUUGUAAUCGAGACUUCCGGGGUUCAAAUCCCCGCCCUGGCU	GCCGCCGUAGCUCAGCGGUAGAGCGCCGGCCUUGUAAGCCGGUGGUCGCGGGUUCGAAUCCCGCCGGCGGCUCCA		GCCCCGGUGGCUCAGCCUGGGAGAGCGGCGGACUUGUAAUCCGCAGGUCCCGGGUUCAAAUCCCGGCCGGGGCUCCA	GCCGCGGCAGCUUAGCCUGGUUAGAGCGCGGGACUUGUAAUCCCGUGGUCCCGGGUUCAAAUCCCGGCCGCGGCUCCA
			GCCGCCGUGGCUCAGCUGGCAGAGCGGGUGACUUGUAAUCACCAGGUCCCGGGUUCAAAUCCCGGCGGCGGCU	GCCAGGGGAGCAUGGGCGGUUCAUGCACUCGACUUGUAAUCGAGACUUCCGGGGUUCAAAUCCCUGCCCUGGCU	GCCGCUGUAGCUCAGCCUGGCCAGAGCGCCGGCCUUGUAAGCCGGCGGUCGCGGGUUCAAAUCCCGCCAGCGGCU		GCCCCGGUGGCUCAGCUUGGUAGAGCGGCGGACUUGUAAUCCGCAGGUCCCGGGUUCAAACCCCGGCCGGGGCUCCA
			GCCGCCGUGGCUCAGCUGGCAGAGCGGGUGACUUGUAAUCACCAGGUCGCGGGUUCAAAUCCCGCCGGCGGCU	GCCAGGGGAGCAUGGGCGGUUCAUGCACUCGACUUGUAAUCGAGACUUCGCGGGUUCAAAUCCCGCCCCUGGCU	GCCGCUGUAGCUCAGCCUGGUUAGAGCGCCGGCCUUGUAAGCCGGCGGUCCGGGGUUCAAAUCCCCGCAGCGGCU		GCCCCGGUGGCUUAGCCCGGUAGAGCGCCCGCCUUGUAAGCGGGAGGUCCCGGGUUCAAAUCCCGGCCGGGGCUCCA
			GCCUCAGUGGCUCAGUUGGCAGAGCGGCUGACUUGUAAUCAGCAGGUCCCGAGUUCAAAUCUCGGCUGAGGCU	GCCAGGGGAGCAUGGGCGGUUCAUGCACUCGACUUGUAAUCGAGACUUCGUGGGUUCAAAUCCCACCCCUGGCU	GGUCACGUAGCUCAGCCUGGCCAGAGCGGCUGACUUGUAAUCAGCAGGUCGUGGGUCCAAAUCCCACCGUGACCU		GCCCGGGUAGCCUAGCCUGGUGGGGCGGGGGACUUGUAAUCCCCAGGUCGCGGGUUCAAAUCCCGCCCCGGGCUCCA
			GCCUCAGUGGCUUAGCUGGCAGAGCGGCUGACUUGUAAUCAGCAGGUCCCGUGUUCAAAUCACGGCUGAGGCU	GCCAGGGGAGCAUGGGUGGUUCAUGCACUCGACUUGUAAUCGAGACUCCCGGGGUUCAAAUCCCCGCCCUGGCU			GCCGCCGUAGCUCAGCUCGGUAGAGCGCCGGCCUUGUAAGCCGGUGGUCGCGGGUUCAAAUCCCGCCGGCGGCUCCA
			GCCUCAGUGGCUUAGCUGGCAGAGCGGGUGACUUGUAAUCACCAGGUCCCGAGUUCAAAUCUCGGCUGGGGCU	GCCAGGGGAGCAUGGGUGGUUCAUGCACUCGACUUGUAAUCGAGACUCCCGGGGUUCAAAUCCCUGCUCUGGCU			GCCUCGGUGGCUCAGCCUGGUAGAGCGCCUGACUUGUAAUCAGGUGGUCGGGGGUUCAAAUCCCCCCCGGGGCUCCA
			GCCUCAGUGGCUUAGCUGGCAGAGCGGUUGACUUGUAAUCAACAGGUCCCGAGUUCAAAUCUCGGCUGAGGCU	GCCAGGGGAGCAUGGGUGGUUCAUGCACUCGACUUGUAAUCGAGACUUCCGGGGUUCAAAUCCCUGCCCUGGCU
			GCCUCAGUGGCUUAGUUGGCAGAGCGGCUGACUUGUAAUCAGCAGGUCCCGUGUUCAAAUCACGGCUGAGGCU	GCCAGGGGAGCUUGGGUGGUCCAAGCACCCGACUUGUAAUCGGGAGUUCGUGGGUUCAAAUCCCACCCCUGGCU
			GCCUCGGUAGCUCAGCUGGUAGAGCGCGAGACUUGUAAUCUCGUGGUCGCGGGUUCAAAUCCCGCCCGAGGCU	GCCAGGGGAGCUUGGGUGGUCCAAGCACUCGACUUGUAAUCGAGAGUUCGUGGGUUCAAAUCCCACCCCUGGCU
			GGGCUCAUAGCUCAGUUGGAAGAGCGCCACCCUUGUGGGGUGGAGGCCAUAGGUUCAAAUCCUAUUGAGUCCA	GCCAGGGGAGCUUGGGUGGUUCAAGCACCCGACUUGUAAUCGGGAGUUCGUGCGUUCAAAUCGCACCCCUGGCU
				GCCAGGGGAGCUUGGGUGGUUCAAGCACUCGACUUGUAAUCGAGAAUGCGUGGGUUCAAAUCCCACCCCUGGCU
				GCCAUCGUAGCUCAGCAUGGUAGAGCGGCUGAUUUGUAAUCAGCAGGUCGGGGGAUCGAAUCCCUCCGAUGGCU
				GCCCCUGUGGCUCAGAUGGUUAGAGCGGCUGACAUGUAAUCAGCACGUCGCAAGUUCAAGCCUUGCCGGGGGCU
				GCCCCGGUAGCUCAGCGGGCCGGAGCGCCCGCCUUGUAAGCGGGAGGUCCCGGGUUCGAAUCCCGGCCGGGGCU
				GCCCCGGUGGCUUAGCCCGGUAGAGCGCCCGCCUUGUAAGCGGGAGGUCCCGGGUUCGAAUCCCGGCCGGGGCU
				GCCGCCGUAGCUCAGACCGGUAGAGCGCUGGCCUUGUAAGCCAGUGGUCGCGGGUUCAAGUCCCGCCGGCGGCU
				GCCGCCGUAGCUCAGCCCGGUAGAGCGCCGGCCUUGUAAGCCGGUGGUCGCGGGUUCAAAUCCCGCCGGCGGCU
				GCCGCCGUAGCUCAGCCCGGUGGAGCGCCGGCCUUGUAAGCCGGUGGACGCGGGUUCAAAUCCCGCCGGCGGCU
				GCCGCCGUAGCUCAGCCGGGUAGAGCGCCGGCCUUGUAAGCCGGUGGUCGCGGGUUCAAGUCCCGCCGGCGGCU
				GCCGCCGUAGCUCAGCUGGUCAGAGCGGGUGACUUGUAAUCACCAGGCCGCGGGUUCGAAUCCCGCCGGCGGCU
				GCCGCCGUGGCUUAGCCUGGUAGAGCGGGUGACUUGUAAUCACCAGGUCCCGGGUUCAAAUCCCGGCGGCGGCU
				GCCGCUGUAGCAUAGUCCGGGAUUGCGGGGCCCUUGUGAGGCUCAGGUCGCCGGUUCAAAUCCGGCCAGCGGCU
				GCCGGAGUAGCUCAGCUUGGCAGAGCAACUCCUUUGUAAGGAGUUGGUCAAGAGUUCAAAUCUCUUCCCCGGCU
				GCCGUCGUAGCUCAGCUGGCCAGAGCGGGUGACUUGUAAUCACCAGGUCGCGGGUUCGAGUCCCGCCGACGGCU
				GCCUCAGUAGCUCAGUCUGGUGGAGCGCUUGACUUGUAAUCAAGCGGUCGGGGGUUCAAUUCCCCCCUGGGGCU
				GCCUCAGUGGCCUAGCCCGGCAUAGCGGCUGAUUUGUAAUCAGCAGGUCGCGAGUUCAAAUCUCGCCUGAGGCU
				GCCUCAGUGGCUCAGCCUGGUAGAGCGCCUGACUUGUAAUCAGGUGGUCGGGGGUUCGAAUCCCCCCUGGGGCU
				GCCUCGAUAGCUCAGUCUGGUGGAGCGCGAGACUUGUAAUCUCGUGGUCGCGGGUUCAAUUCCCGUUCGGGGCU
				GCCUCGAUGGCUCAGCCUGGCAGAGCGAGUGAUUUGUAAUCACUAGGUCGCGUGUUCAAAUCACGCUCGAGGCU
				GCCUCGGUAGCUCAGCCCGGAGGAGCGAGUGAUUUGUAAUCACUAGGCCGCGAGUUCGAAUCUCGCCCGGGGCU
				GCCUCGGUAGCUCAGCUGGUCAGAGCGAGUGACUUGUAAUCACUAGGUCGCGUGUUCGAAUCACGCCCGGGGCU
				GCCUCGGUAGCUCAGUCUGGUGGAGCGCGAGACUUGUAAUCUCGUGGUCGCGGGUUCAAUUCCCGUCCGGGGCU
				GCCUCGGUAGCUCAGUCUGGUGGAGCGCGAGACUUGUAAUCUCGUGGUCGGGGGUUCAAUUCCCUCCCGGGGCU
				GCCUCGGUAGCUCAGUCUGGUGGAGCGCGAGACUUGUAAUCUCGUGGUCGUGGGUUCAAUUCCCACCCGGGGCU
				GCCUCGGUGGCUCAGACUGGCAGAGCGAGUGACUUGUAAUCACUAGGUCGCGUGUUCAAAUCACGCCCGGGGCU
				GCCUCGGUGGCUCAGCCCGGCAGAGCGAGUGACUUGUAAUCACUAGGCCGCGUGUUCAAAUCACGCCCGGGGCU
				GCCUCGGUGGCUCAGCCCGGCAGAGCGAGUGACUUGUAAUCACUAGGUCGCGUGUUCAAAUCACGCCCGAGGCU
				GCCUCGGUGGCUCAGCCCGGCAGAGCGAGUGAUUUGUAAUCACUAGGUCGCGUGUUCAAAUCACGCCCGAGGCU
				GCCUCGGUGGCUCAGCCUGGCAGAGCGAGUGACUUGUAAUCACUAGGUCGCGUGUUCAAAUCACGCCCGGGGCU
				GCCUCGGUGGCUCAGCCUGGUAGAGCGCCUGACUUGUAAUCAGGUGGUCGGGGGUUCGAAUCCCCCCCGAGGCU
				GCCUCGGUGGCUCAGCCUGGUAGAGCGCCUGACUUGUAAUCAGGUGGUCGGGGGUUCGAAUCCCCCCCGGGGCU
				GCCUCGGUGGCUCAGCUGGCUAGAGCGAGUGACUUGUAAUCACUAGGUCGCGUGUUCGAAUCACGCCCGGGGCU
				GCCUCGGUGGCUCAGUCUGGUAGAGCGCGAGACUUGUAAUCUCGUGGUCGCGGGUUCAAUUCCCGUCCGGGGCU
				GCCUCGUUGGCUCAGCCCGGUAGAGCGAGUGACUUGUAAUCACUAGGUCGCGUGUUCAAAUCACGCACGAGGCU
				GCCUCGUUGGCUCAGCCCGGUAGAGCGAGUGACUUGUAAUCACUAGGUCGCGUGUUCAAAUCACGCACGGGGCU
				GCCUCGUUGGCUCAGCCCGGUAGAGCGAGUGACUUGUAAUCACUAGGUCGCGUGUUCGAAUCACGCACGAGGCU
				GCCUCUGUGGCUCAGCCUGGCAGAGCGGCUGACUUGUAAUCAGCAGGUCGCGAGUUCAAAUCUCGCCGGAGGCU
				GCCUCUGUGGCUCAGCCUGGUAGAGCGGCUGACUUGUAAUCAGCAGGUCGCGAGUUCAAAUCUCGCCGGGGGCU
				GCCUCUGUGGCUUAGCCCGGUAUAGCGGCUGACUUGUAAUCAGCAGGUCGCGAGUUCAAAUCUCGCCGGAGGCU
				GGUCACGUAGCUCAGCCUGGCAGAGCGGCUGACUUGUAAUCAGCAGGUCGUGGGUCCAAAUCCCACCGUGACCU
				GUCUCGUUGGCUCAGCCCGAUAGAGCUAGUGAUUUGUAAUCACUAGGUCGCGUGUUCAAAUCACGCACGGGGUU
