## Supplemental Table 23 for "The Standard Genetic Code Lacks Redundancy For Amino Acid Codons"

### Sheet: Trp (CCA)
Trp(CCA)
71 nt	72 nt	73 nt	74 nt	75 nt	77 nt	78 nt	79 nt	98 nt
GGGGACAUGGGGUAAUGGCAUCCUGACGGGCUCCAGACCCGUAGAUCUGGGUUCAACUCCCAGUGUCCCCA	GAAGAUAUAGUUUAACGGCAAGAAUGCUUGGCUCCAGACCAAGAGAUGAGAGUUCGAAUCUUUCUAUCUUCA	GGAAGCAUGGGGUAGUCAGGUAUCCUAGAGGGCUCCAGACCCUUAGAUCUGGGUUCAAAUCCCAGUGCUUCCA	GGGCCCAUAGCUCAGCCAGGUAGAGUGCCGGGCUCCAGACCCGGUGGUCCGGGGUUCAAGUCCCCGUGGGCCCA	GGGAGUAUAGUGUAGACUGGCCCAUCAUCGGGGACUCCAAAUCCCUGGACCUGGGUUCAAAUCCCAGUACUUCCA	GGGCCCGUAGCUCAGCAAGGCAGAGCGGCGGGCUCCAGACCCGUAGGGCGGGGGUUCAAAUCCCUCCGGGCCCACCA	GGGCCCGCGGUGUAGCCAGGUCUAUCAUGCGGGGCUCCAGACCCCGUGACCCGGGUUCAAAUCCCGGCGGGCCCACCA	GGGCCCGUAGCUCAGCAAGGUCCAGAGCGGCGGGCUCCAGACCCGUAGGUCGUGGGUUCAAAUCCCACCGGGCCCACCA	GGAAGGGUGGCUCAGUGGUAGAGCGCCGCGACCGACUCCAGCAUCGGUCGGCGGUCGUCCCUUCAGGGCUUCGCGUGGUUCGAAUCCCGCCCCUUCCA
		GGGAGCAUGGGGUAAUCAGGCAUCCUAGCGGGCUCCAGACCCGUAGAUCUGGGUUCAAAUCCCAGUGCUCCCA	GGGCCCAUAGCUCAGCUAGGUAGAGUGCCGGGCUCCAGACCCGGUGGUCCGGGGUUCAAGUCCCCGUGGGCCCA	GGGAGUAUGGUGUAGUCUGGUCUAUCAUCGGGGACUCCAAAUCCCUGGACCUGGGUUCAAAUCCCAGUACUCCCA	GGGCCCGUAGCUCAGCAAGGGAGAGCGGCGGGCUCCAGACCCGUAGGUCGGGGGUUCAAAUCCCUCCGGGCCCACCA	GGGCCCGUAGCUCAGCAAGGCCAGAGCGGCGGGCUCCAGACCCGUAGGACGUGGGUUCAAAUCCCACCGGGCCCACCA
		GGGGAUUUAGGCUAACCUGGCAGACUAGCGGGCUCCAGACCCGCCUAUGGGGGUUCAAAUCCCUCAGUCCCCA	GGGCCCAUAGCUCAGCUAGGUAGAGUGCUGGGCUCCAGACCCAGUGGUCCGGGGUUCGAGUCCCCGUGGGCCCA	GGGAGUAUGGUGUAGUCUGGUCUAUCAUCGGGGACUCCAAAUCCCUGGACCUGGGUUCAAAUCCCAGUACUUCCA	GGGCCCGUAGCUCAGCACGGUAGAGCGGCAGGCUCCAGACCUGUAGGUCGGGGGUUCAAAUCCCUCCGGGCCCACCA	GGGCCCGUAGCUCAGCUAGGUUAGAGCGGCGGGCUCCAGACCCGUAGGUCGGGGGUUCAAGUCCCCUCGGGCCCACCA
		GGGGGCAUGGGGUAGUCAGGCAUCCUGGUGGGCUCCAGACCCGCGGACCUGGGUUCGAAUCCCAGUGCCCCCA	GGGCCCGUAGCUCAGCCAGGCAGAGCGGCGGGCUCCAGACCCGUAGGUCAGGGGUUCGAAUCCCCUCGGGCCCA	GGGCCCAUAGCUCAGCCAGGUUAGAGUGCUGGGCUCCAGACCCAGUGGUCCGGGGUCCGAAUCCCCGUGGGCCCA	GGGCCCGUAGCUCAGCCAGGCAGAGCAGCGGGCUCCAGACCCGAAGGUCGGGGGUUCAAAUCCCCCCGGGCCCACCA	GGGGGCAUGGUGUAGCCUGGUCUAUCAUCGCGGGCUCCAGACCCGCGGACCGGGGUUCAAAUCCCCGUGCCCCCACCA
		GGGGGUAUGGGGUAACACGGCAUCCUCGCGGGCUCCAGACCCGCUGAUCUGGGUUCAAAUCCCAGUGCCCCCA	GGGCCCGUAGCUCAGCCAGGCAGAGCGGCGGGCUCCAGACCCGUAGGUCGGGGGUUCAAAUCCCCCCGGGCCCA	GGGCCCAUAGCUCAGCCAGGUUAGAGUGCUGGGCUCCAGACCCAGUGGUCCGGGGUUCGAAUCCCCGUGGGCCCA	GGGCCCGUAGCUCAGCCAGGCAGAGCGCCGGGCUCCAGACCCGGAGGUCCGGGGUUCGAAUCCCCGCGGGCCCACCA	GGGGGCGUGGUGUAGCCUGGUCCAUCAUCGCGGGCUCCAGACCCGCGGACCGGGGUUCAAAUCCCCGCGCCCCCACCA
		GGGGUUAUAGUGUAACCUGGCAUCAUCUGGGACUCCAGAUCCCAGGAUCGGGGUUCAAAUCCCUGUGACCCCA	GGGCCCGUAGCUCAGCCAGGUAGAGCGGCGGGCUCCAGACCCGUAGGUCGGGGGUUCGAAUCCCCCCGGGCCCA	GGGGAUAUGGUGUAGCCUGGCCUAUCAUUGGGGACUCCAAAUCCCUAGACCUGGGUUCAAAUCCCAGUAUCCCCA	GGGCCCGUAGCUCAGCCAGGCAGAGCGCCGGGCUCCAGACCCGGAGGUCGGGGGUUCAAAUCCCCCCGGGCCCACCA	GGGGGCGUGGUGUAGCCUGGUCUAUCAUCGCGGGCUCCAGACCCGCGGACCGGGGUUCAAAUCCCCGCGCCCCCACCA
		GGGGUUAUAGUGUAACCUGGCAUCAUCUGGGACUCCAGAUCCUAGGAUCGGGGUUCAAAUCCCUGUGACCCCA	GGGCCCGUAGCUUAGCCAGGUAGAGUACUGGGCUCCAGACCCAGUGGUCGCGGGUUCGAGUCCCGCCGGGCCCA	GGGGAUAUGGUGUAGUCUGGCCUAUCAUCGGGGACUCCAAAUCCCUGGACCUGGGUUCGAAUCCCAGUAUCCCCA	GGGCCCGUAGCUCAGCCAGGCAGAGCGGCGGGCUCCAGACCCGUAGGGCGGGGGUUCAAAUCCCUCCGGGCCCACCA	GGGGGUGUGGUGUAGCCAGGCCUAUCAUCGGGGACUCCAGAUCCCUGGACCUGGGUUCAAAUCCCAGCACCCCCACCA
		GGGGUUAUGGUGUAACCUGGCAUCAUCUGGGACUCCAGAUCCCAGGAUCGGGGUUCAAAUCCCUGUGACCCCA	GGGCCCGUAGCUUAGCCAGGUAGAGUGCUGGGCUCCAGACCCAGUGGUCGCGGGUUCGAGUCCCGCCGGGCCCA		GGGCCCGUAGCUCAGCCAGGCAGAGCGGCGGGCUCCAGACCCGUAGGUCGGGGGUUCAAAUCCCCCCGGGCCCACCA	GGGGGUGUGGUGUAGCCAGGUCUAUCAUCGGGGACUCCAGAUCCCUGGACCUGGGUUCAAAUCCCAGCACCCCCACCA
			GGGGACAUGGUGUAGUCAGGCCAUCAUCUGGGACUCCAGAUCCCAGGACCUGGGUUCAAAUCCCAGUGUCCCCA		GGGCCCGUAGCUCAGCCAGGUAGAGCGGCGGGCUCCAGACCCGUAGGUCGGGGGUUCAAAUCCCCCCGGGCCCACCA	GGGGGUGUGGUGUAGCCUGGCCUAUCAUCAGGGACUCCAGAUCCCUGGACCUGGGUUCAAAUCCCAGCACCCCCACCA
			GGGGACGUGGCCAAGCCAGGCAUGGCGACUGACUCCAGAUCAGUCGAUCGGGGGUUCAAAUCCCUCCGUCCCCA		GGGCCGGUAGCUCAGCAAGGUAGAGCGGCGGGCUCCAGACCCGAAGGUCGGGGGUUCAAGUCCCUCCCGGCCCACCA
			GGGGACGUGGCCAAGCCAGGCAUGGCGGCUGACUCCAGAUCAGUAGAUCGGGGGUUCAAAUCCCUCCGUCCCCA		GGGCCGGUAGCUCAGCCAGGUAGAGCGGCGGGCUCCAGACCCGAAGGUCCAGGGUUCAAGUCCCUGCCGGCCCACCA
			GGGGCCGUAGCUCAGCCAGGCAGAGCGGCGGGCUCCAGACCCGUAGGUCGGGGGUUCGAAUCCCCCCGGCCCCA		GGGCCGUUAGCUCAGCCAGGCAGAGCGGCGGGCUCCAGACCCGUAGGCCAGGGGUUCAAAUCCCCUACGGCCCACCA
			GGGGCCGUGGCGUAGCCAGGAAGCGCGGCGGGCUCCAGACCCGCCAGUCGUGGGUUCAAAUCCCACCGGCCCCA		GGGGCCGUAGCUCAGCCAGGCAGAGCGGCGGGCUCCAGACCCGUAGGGCGGGGGUUCAAAUCCCUCCGGCCCCACCA
			GGGGCUGUGGCCAAGCCAGGAAUGGCGACGGGCUCCAGACCCGUCGAUCAGGGGUUCAAAUCCCUUCAGCCCCA		GGGGCCGUAGCUCAGCCAGGCAGAGCGGCGGGCUCCAGACCCGUAGGUCGGGGGUUCAAAUCCCUCCGGCCCCACCA
			GGGGCUGUGGCCAAGCCAGGCAUGGCGACUGACUCCAGAUCAGUCGAUCGGGGGUUCAAAUCCCUCCGGCCCCA		GGGGCCGUGGCCCAGCCAGGUAGGGCGGCGGGCUCCAGACCCGUAAGACGUGGGUUCGAGUCCCACCGGCCCCACCA
			GGGGCUGUGGCCAAGCCAGGUAUGGCGACGGGCUCCAGACCCGUCGAUCGGGAGUUCAAAUCUCUCCAGCCCCA
			GGGGCUGUGGCCAAGCCCGGCAUGGCGACUGACUCCAGAUCAGUCGAUCGGGGGUUCAAAUCCCUCCGGCCCCA
			GGGGCUGUGGCCUAGCCAGGAAUGGCGACGGGCUCCAGACCCGUCGAUCGUGAGUUCGAAUCUCACCAGCCCCA
			GGGGCUGUGGCCUAGCCAGGUAGGGCGACGGGCUCCAGACCCGUCGAUCGUGCGUUCGAAUCGCACCAGCCCCA
			GGGGCUGUGGCCUAGCCAGGUAGGGCGAUGGGCUCCAGACCCGUCGAUCGUGAGUUCGAAUCUCACCAGCCCCA
			GGGGCUGUGGCCUAGCCCGGCAUGGCGAUGGGCUCCAGACCCGUCGAUCGUGAGUUCAAAUCUCACCAGCCCCA
			GGGGCUGUGGCCUAGCCCGGCAUGGCGAUGGGCUCCAGACCCGUCGAUCGUGAGUUCGAAUCUCACCAGCCCCA
			GGGGCUGUGGCCUAGCCUGGAAUGGCGACGGGCUCCAGACCCGUCGAUCGAGAGUUCGAAUCUCUCCAGCCCCA
			GGGGCUGUGGCCUAGUCAGGUAUGGCGACGGGCUCCAGACCCGUCGAUCGUGCGUUCGAAUCGCACCAGCCCCA
			GGGGCUGUGGCCUAGUCCGGCAUGGCGACGGGCUCCAGACCCGUCGAUCGUGAGUUCAAAUCUCACCAGCCCCA
			GGGGCUGUGGCCUAGUCUGGUAAGGCGAUGGGCUCCAGACCCGUCGAUCGUGAGUUCGAAUCUCACCAGCCCCA
			GGGGUCAUAGUGUAACCUGGCUAUCAUCUGGGACUCCAGAUCCUAGGAUCUGGGUUCAAAUCCCGGUGACCCCA
			GGGGUCAUAGUGUAAUCUGGCUAUCAUCUGGGACUCCAGAUCCUAGGAUCAGGGUUCAAAUCCCUGUGACCCCA
			GGGGUCAUAGUGUAAUCUGGCUAUCAUCUGGGACUCCAGAUCCUAGGAUCUGGGUUCAAAUCCCGGUGACCCCA
			GGGGUCAUGGUGUAACCAGGCUAUCAUCUGGGACUCCAGAUCCUAGGAUCUGGGUUCAAAUCCCAGUGACCCCA
			GGGGUCGUAGCCUAGCCUGGUAGGGCGACGGGCUCCAGACCCGUAGGUCGCCGGUUCGAUUCCGGUCGGCCCCA
			GGGGUCGUAGCCUAGCCUGGUAGGGCGACGGGCUCCAGACCCGUAGGUCGUCGGUUCGAUUCCGAUCGGCCCCA
			GGGGUCGUAGCGAAGCCAGGCAUCGCAACGGGCUCCAGACCCGUGGGUCAAGGGUUCAAAUCCCUUCGGCCCCA
			GGGGUCGUGGCCAAGCCAGGCAUGGCGACUGACUCCAGAUCAGUCAAUCGGGGGUUCAAAUCCCUCCGACCCCA
			GGGGUCGUGGCCAAGCCAGGCAUGGCGACUGACUCCAGAUCAGUCGAUCGGGGGUUCAAAUCCCUCCGACCCCA
			GGGGUCGUGGCCAAGCCAGGCAUGGCGGCUGACUCCAGAUCAGUAGAUCGGGGGUUCAAAUCCCUCCGACCCCA
			GGGGUCGUGGCCAAGCCAGGUAUGGCGACUGACUCCAGAUCAGUCGAUCGGGGGUUCAAAUCCCUCCGACCCCA
			GGGGUCGUGGCCAAGCCCGGAAUGGCGACGGGCUCCAGACCCGUCGAUCGUGAGUUCAAAUCUCACCGACCCCA
			GGGGUCGUGGCCAAGCCCGGAAUGGCGACUGACUCCAGAUCAGUCGAUCGGGGGUUCAAAUCCCUCCGACCCCA
			GGGGUCGUGGCCAAGCCCGGCAUGGCGACUGACUCCAGAUCAGUCGAUCGGGGGUUCAAAUCCCUCCGACCCCA
			GGGGUCGUGGCCAAGCCCGGUAUGGCGACUGACUCCAGAUCAGUCGAUCGGGGGUUCAAAUCCCUCCGACCCCA
			GGGGUCGUGGCCAAGUCAGGGAUGGCGACUGACUCCAGAUCAGUCGAUCGGGGGUUCAAAUCCCUCCGACCCCA
			GGGGUCGUGGCCAAGUCCGGCAUGGCGACUGACUCCAGAUCAGUCGAUCGGGAGUUCAAAUCUCUCCGACCCCA
			GGGGUCGUGGCCAAGUCCGGCAUGGCGACUGACUCCAGAUCAGUCGAUCGGGGGUUCAAAUCCCUCCGACCCCA
			GGGGUCGUGGCCUAGUCCGGAAUGGCGACGGGCUCCAGACCCGUCGAUCGUGAGUUCAAAUCUCACCGACCCCA
			GGGGUCGUGGCCUAGUCCGGAAUGGCGACGGGCUCCAGACCCGUCGAUCGUGAGUUCAAAUCUCACCGGCCCCA
			GGGGUCGUGGCCUAGUCCGGCAUGGCGACGGGCUCCAGACCCGUCGAUCGUGAGUUCAAAUCUCACCGACCCCA
			GGGGUCGUGGCCUAGUCCGGGAAGGCGGCUGACUCCAGAUCAGCCGAUCGGGGGUUCAAAUCCCUCCGACCCCA
			GGGGUCGUGGCGUAGCCAGGAAGCGCGGCGGGCUCCAGACCCGCCAGUCGUGGGUUCAAAUCCCACCGACCCCA
			GGGGUCGUGGCGUAGCCAGGAAGCGCGGCGGGCUCCAGACCCGCCAGUCGUGGGUUCAAAUCCCACCGGCCCCA
			GGGGUCGUGGCGUAGCCAGGAAGCGCGGCGGGCUCCAGACCCGCUGGUCGUGGGUUCAAAUCCCACCGGCCCCA
			GGGGUCGUGGCGUAGCCAGGCAGCGCGGCGGGCUCCAGACCCGCAGGUCGUGGGUUCAAAUCCCACCGGCCCCA
			GGGGUUGUGGCCAAGCCAGGCAUGGCGACUGACUCCAGAUCAGUCGAUCGGGGGUUCAAAUCCCUCCGACCCCA
			GGGGUUGUGGCCAAGCCAGGUAUGGCGACGGGCUCCAGACCCGUCGAUCAGGAGUUCAAAUCUCUUCAACCCCA
			GGGGUUGUGGCCAAGCCCGGAAUGGCGACGGGCUCCAGACCCGUCGAUCGUGAGUUCAAAUCUCACCAACCCCA
			GGGGUUGUGGCCUAGCCAGGAAUGGCGACGGGCUCCAGACCCGUCGAUCGUGAGUUCGAAUCUCACCAACCCCA
			GGGGUUGUGGCCUAGCCCGGCAUGGCGACGGGCUCCAGACCCGUCGAUCGUGAGUUCAAAUCUCACCAACCCCA
			GGGGUUGUGGCCUAGCCCGGUAUGGCGACGGGCUCCAGACCCGUCGAUCGUGAGUUCAAAUCUCACCAACCCCA
