## Supplemental Table 24 for "The Standard Genetic Code Lacks Redundancy For Amino Acid Codons"

### Sheet: Tyr (GUA)
Tyr(GUA)
71 nt	72 nt	73 nt	74 nt	75 nt	76 nt	77 nt	78 nt
CUCUGUGUAGCAAAGUGGUUAUGCGGCGGUCUGUAGAACCGUUUAUGGGGGUUCGAAUCCCUCCGCGGAGA	CCCCCCGUAGCUCAGCGGUAGAGCGGCCGGCUGUAGACCGGCAGGUCCCGGGUUCGAUGCCCGGCGGGGGGA	CCCGCCUUAGCUCAAUUGGCAGAGCAUCGGACUGUAGAUCCGAGGGUUGCUGGUUCAAGUCCGGCAGGCGGGA	CCCGCCGUAGCUCAGCCCGGUGGAGCGCCCGGCUGUAGACCGGGUGGUCCGGGGUUCAAGUCCCCGCGGCGGGA	CCCCGCGUAGCUCAGCGGUAGAGCAUCCGGCUGUAGACCGGAGGGCCCCCGGUUCGAAUCCGGGCGCGGGGACCA	CCCACCGUAGCUCAGCCCGGUUCAGAGCGCCCGGCUGUAGACCGGGUGGUCCGGGGUUCAAGUCCCCGCGGUGGGA	CCCAAGCUAGCUCAGCCUGGUAGAGCUUCCGGCUGUAGACCGGGUUGUCGAAGGUUCAAUUCCUUCGCUUGGGACCA	CCCCACCUAGCUCAGACUGGCUAGAGCGGCUGACUGUAGAUCAGCAGGUCCCCUGUUCAAAUCAGGGGGUGGGGACCA
	CCCGCCGUAGCUCAGCGGCAGAGCGCCCGGCUGUAGACCGGGUGGCCGGGGGUUCAAAUCCCCCCGGCGGGA	CCCGCCUUAGCUCAGCUGGCAGAGCGCGGGCCUGUAGAGCCCGUGGUCCCCGGUUCAAAUCCGGGAGGCGGGA	CCCGCCUUAACUCAGACUGGUAGAGUGCGCGGCUGUAGACCGCGAUGUCCCCGGUUCAAAUCCGGGAGGCGGGA	CCCGACUUAGCUCAAUUUGGCAGAGCGUUGGACUGUAGAUCCAAAUGUUGCUGGUUCAAGUCCGGCAGUCGGGA	CCCGACUUAACUCAGAUGGUAGAGUGCGCGGCUGUAGACCGCGAUGUCCCCGGUUCGAAUCCGGGAGUCGGGACCA	CCCGCCGUAGCUCAGCCCGGUUCUAGAGCGCCCGGCUGUAGACCGGGUGGUCCGGGGUUCAAGUCCCCGCGGCGGGA	CCCCCGGUAGCUCAGCGGUCAGAGCGGCCGGCUGUAGACCGGCAGGCCCCGGGUUCGAAGGUCCCGGCCGGGGGACCA
	CCCGCCGUAGCUCAGCGGCAGAGCGCCCGGCUGUAGACCGGGUGGCCGGGGGUUCAAGUCCCCCCGGCGGGA	CCCGCCUUAGCUCAGUGGCCAGAGCGCCCGACUGUAGAUCGGGCGGUCCCCGGUUCAAAUCCGGGAGGCGGGA	CCCGCCUUAACUCAGACUGGUAGAGUGCGCGGCUGUAGACCGCGAUGUCCCCGGUUCGAAUCCGGGAGGCGGGA	CCCGCCGUAGCUCAGCGGAAGAGCGCCCGGCUGUAGACCGGGUGGUCCGGGGUUCGAAUCCCCGCGGCGGGACCA	CCCGCCGUAGCUCAGCCCGGUUCAGAGCGCCCGGCUGUAGACCGGGUGGUCCGGGGUUCAAGUCCCCGCGGCGGGA	CCCGCGGUACCUAGCCUGGGAGUGGCGGCGGACUGUAGAUCCGCAGGUCCCCGGUUCAAAUCCGGGCCGCGGGACCA	CCCCCGGUAGCUCAGCGGUUAGAGCGGCCGGCUGUAGACCGGCAGGCCCCGGGUUCGAAGGUCCCGGCCGGGGGACCA
	CCCGCCGUAGCUCAGCGGCAGAGCGCCCGGCUGUAGACCGGGUGGUCGGGGGUUCAAGUCCCCCCGGCGGGA	CCCGGCUUAGCUCAGCUGGUAGAGCGGCGGACUGUAGAUCCGCAGGUCUCUGGUUCGAAUCCGGAAGCCGGGA	CCCGCCUUAACUCAGACUGGUAGAGUGCGCGGCUGUAGACCGCGAUGUCCCCGGUUCGAUUCCGGGAGGCGGGA	CCCGCCGUAGCUCAGCGGCAGAGCGCCCGGCUGUAGACCGGGCGGUCCGGGGUUCGAAUCCCCGCGGCGGGACCA	CCCGCCGUAGCUCAGCCCGGUUUAGAGCGCCCGGCUGUAGACCGGGUGGUCCGGGGUUCAAGUCCCCGCGGCGGGA	CCCGCGGUAGUUCAGCCUGGUAGAACGGCGGACUGUAGAUCCGCAUGUCGCUGGUUCAAAUCCGGCCCGCGGGACCA	CCCGACUUAGCUCAGUCUGGCUAGAGCGGCUGACUGUAGAUCAGCAGGUCCCCGGUUCAAAUCCGGGAGUCGGGACCA
	CCCGCCUUAACUCAGUGGAAGAGUGCGCGGCUGUAGACCGCGAUGUCCCCAGUUCGAAUCUGGGAGGCGGGA	CCCGGCUUAGCUCAGUUGGUAGAGCGACGGACUGUAGAUCCGUAGGUCUCUGGUUCGAAUCCGGAAGCCGGGA	CCCGCCUUAACUCAGCCUGGUAGAGUGCGCGGCUGUAGACCGCGAUGUCCCCGGUCCGAAUCCGGGAGGCGGGA	CCCGCCGUAGCUCAGCGGCAGAGCGCCCGGCUGUAGACCGGGUGGUCCGGGGUUCGAAUCCCCGCGGCGGGACCA	CCCGCCGUAGCUCAGCCCGGUUUAGAGCGCCCGGCUGUAGACCGGGUGGUCCGGGGUUCAAUUCCCCGCGGCGGGA	CCCGCGGUAGUUCAGCCUGGUAGAACGGGGGACUGUAGAUCCCCAUGUCGCUGGUUCAAAUCCGGCCCGCGGGACCA	CCCGCGGUAGCCUAGCCUGGGAGCGGCGGCGGACUGUAGAUCCGCAGGUCCCCGGUUCAAAUCCGGGCCGCGGGACCA
	CCCGCCUUAACUCAGUGGUAGAGUGCGCGGCUGUAGACCGCGAUGUCCCCGGUUCGAGUCUGGGAGGCGGGA	CCCGGCUUAGCUCAGUUGGUAGAGCGAUGGACUGUAGAUCCAUAGGUCUCUGGUUCGAAUCCGGAAGCCGGGA	CCCGCCUUAACUCAGCCUGGUAGAGUGCGCGGCUGUAGACCGCGAUGUCCCCGGUUCGAAUCUGGGAGGCGGGA	CCCGCCGUAGCUCAGCGGUAGAGCGCCCGGCUGUAGACCGGGAGGUCCGGGGUUCGAAUCCCCGCGGCGGGACCA	CCCGCCUUAACUCAGUUGGUAGAGUGCGCGGCUGUAGACCGCGAUGCCCCCGGUUCGAGUCUGGGAGGCGGGACCA	CCCGUGGUAGCUCAGCCUGGUAGAGCUUCCGGCUGUAGACCGGGUUGUCGGUGGUUCAACUCCGCCCCGCGGGACCA	CCCGCGGUAGCCUAGCCUGGGAGUGGCGGCGGACUGUAGAUCCGCAGGUCCCCGGUUCAAAUCCGGGCCGCGGGACCA
	CCCGCCUUAGCUCAGAGGUAGAGCGUGGGACUGUAGAUCCCAUGGUCCCCGGUUCAAAUCCGGGAGGCGGGA	CCCGGCUUAGCUCAGUUGGUAGAGCGGCGGACUGUAGAUCCGCAGGUCUCUGGUUCGAAUCCGGAAGCCGGGA	CCCGCCUUAGCUCAAUUUGGCAGAGCAUCGGACUGUAGAUCCGAGGGUUGCUGGUUCAAGUCCGGCAGGCGGGA	CCCGCCGUAGCUCAGCGGUAGAGCGCCCGGCUGUAGACCGGGUGGUCCGGGGUUCAAUUCCCCGCGGCGGGACCA	CCGGUGGUAGUUCAGUUGGUAGAGCGGCGGACUGUAGAUCCGCAUGUCGCUGGUUCAAAUCCGGCCCACCGGACCA	CCGGCGGUAGUUCAGCCUGGUAGAACGGCGGACUGUAGAUCCGCAUGUCGCUGGUUCAAAUCCGGCCCGCCGGACCA	CCCGCGGUAGCCUAGCCUGGGAGUGGCGGCGGACUGUAGAUCCGCAGGUCGCCGGUUCAAAUCCGGCCCGCGGGACCA
	CCCGCGGUAGCUCAGCGGCAGAGCGCCCGGCUGUAGACCGGGUGGCCGGGGGUUCAAUUCCCCCCCGCGGGA	CGGCCCGUAGCUCAGCGGUGAGAGCGCCCGGCUGUAGACCGGGCGGUCCCGGGUUCGAAUCCCGGCGGGCCGA	CCCGCCUUAGCUCAAUUUGGCAGAGCGUCGGACUGUAGAUCCGAAUGUUGCUGGUUCAAGUCCGGCAGGCGGGA	CCCGCCUUAACUCAGUGGUAGAGUGCGCGGCUGUAGACCGCGAUGCCCCCGGUUCGAGUCUGGGAGGCGGGACCA		CGGCCCGUAGCUCAGCGGUCCAGAGCGCCCGGCUGUAGACCGGGCGGUCCCGGGUUCAAAUCCCGGCGGGCCGACCA	CCCGCGGUAGCCUAGCCUGGUAGUGGCGGCGGACUGUAGAUCCGCAGGUCCCCGGUUCAAAUCCGGGCCGCGGGACCA
	CCCGGCUUAGCUCAGUGGCAGAGCGCGGGCCUGUAGAGCCCGUGGUCCCCGGUUCAAAUCCGGGAGCCGGGA		CCCGCCUUAGCUCAAUUUGGCAGAGCGUUGGACUGUAGAUCCAAAUGUUGCUGGUUCAAGUCCGGCAGGCGGGA	CCCGCCUUAGCUCAGAGGUAGAGCGCGGGACUGUAGAUCCCGUGGUCCCCGGUUCAAAUCCGGGAGGCGGGACCA			CCGGCCGCAGCUCAGUCUGGCUAGAGCGCGGGACUGUAGAUCCCGUGGUCCCGGGUUCAAAUCCCGGCGGCCGGACCA
	CCGGGCGUAGCUCAGCGGCAGAGCGGCCGGCUGUAGACCGGCAGGUCGGGGGUUCGAAUCCCCCCGCCCGGA		CCCGCGAUAGUUCAGACUGGUAGAACGGCGGACUGUAGAUCCGCAUGUCGCUGGUUCAAAUCCGGCUCGCGGGA	CCCGCCUUAGCUCAGCCUGGUUAGAGCGGUCGGCUGUAGACCGACAGGUCCCCGAUUCAAAUUCGGGAGGCGGGA
	CUCGCCUUAACUCAGUGGUAGAGUGCGCGGCUGUAGACCGCGAUGUCCCCGGUUCGAGUCUGGGAGGCGGGA		CCCGCGAUAGUUCAGAUUGGUAGAACGGCGGACUGUAGAUCCGCAUGUCGCUGGUUCAAAUCCGGCUCGCGGGA	CCCGCCUUAGCUCAGCCUGGUUAGAGCGGUCGGCUGUAGACCGACAGGUCCCCGAUUCGAAUUCGGGAGGCGGGA
			CCCGCGGUAGCUCAGCCUGGUAGAGCUUUCGGCUGUAGACCGAAGAGUCGCAGGCUCAAAUCCUGCCCGCGGGA	CCCGCGGUAGCUCAGCGGCAGAGCGCCCGGCUGUAGACCGGGUGGUCGGGGGUUCAAGUCCCCCCCGCGGGACCA
			CCCGCUGUAGCUCAGCCUGGUAGAGCUUUCGGCUGUAGACCGAAGAGUCGCAGGCUCAAAUCCUGCCGGCGGGA	CCCGGCUUAGCUCAGUCUGGCUAGAGCGGCGGACUGUAGAUCCGCAGGUCCCCGGUUCGAAUCCGGGAGCCGGGA
			CCCGGCUUAGCUCAGUCUGGCAGAGCGCGGGCCUGUAGAGCCCGGGGUCCCCGGUUCAAAUCCGGGAGCCGGGA	CCCGUCCUAGCUCAGCCUGGUCAGAGCGGUCGGCUGUAGACCGACAGGUCCCCGAUUCAAAUUCGGGGGACGGGA
			CCCGGCUUAGCUCAGUCUGGUAGAGCGGCGGACUGUAGAUCCGCGGGUCGCCGGUUCAAAUCCGGCAGCCGGGA	CGGCCCGUAGCUCAGCGGCAGAGCACCCGGCUGUAGACCGGGGGGUCCCGGGUUCAAAUCCCGGCGGGCCGACCA
			CCCGUCUUAGCUCAAUUUGGCAGAGCAUCGGACUGUAGAUCCGAAUGUUGCUGGUUCAAGUCCGGCAGACGGGA
			CCGCCCUUAGCUCAGACUGGUAGAGCAGUCGACUGUAGAUCGACUUGCCCCCCGUUCAAAUCGGGGAGGGCGGA
			CCGCCCUUAGCUCAGACUGGUAGAGCAGUCGACUGUAGAUCGACUUGUCCCCCGUUCAAAUCGGGGAGGGCGGA
			CCGCCCUUAGCUCAGCCUGGUAGAGCAGUCGACUGUAGAUCGACUUGCCCCCCGUUCAAAUCGGGGAGGGCGGA
			CCGCCCUUAGCUCAGCCUGGUAGAGCAGUCGACUGUAGAUCGACUUGUCCCCCGUUCAAUUCGGGGAGGGCGGA
			CCGCUCUUAGCUCAGCCUGGCAGAGCAGCCGACUGUAGAUCGGCUUGUCCCCCGUUCAAAUCGGGGAGAGCGGA
			CCGCUCUUAGCUCAGCCUGGUAGAGCAGCCGACUGUAGAUCGGCUUGUCCCCCGUUCGAAUCGGGGAGAGCGGA
			CCGGCGGUAGUUCAGCGUGGUAGAACGGCGGACUGUAGAUCCGCAUGUCGCUGGUUCAAAUCCGGCCCGCCGGA
			CGGCCCGUAGCUCAGCGGUCCAGAGCGCCCGGCUGUAGACCGGGCGGUCCCGGGUUCGAAUCCCGGCGGGCCGA
			CGGCCCGUAGCUCAGCGGUCGAGAGCGCCCGGCUGUAGACCGGGCGGUCCCGGGUUCAAAUCCCGGCGGGCCGA
			CGGCCCGUAGCUCAGCGGUCGAGAGCGCCCGGCUGUAGACCGGGCGGUCCCGGGUUCGAAUCCCGGCGGGCCGA
			CGGGCCGUAGCUCAGCGGUCGAGAGCGCCCGGCUGUAGACCGGGCGGUCCCGGGUUCGAAUCCCGGCGGCCCGA
			CGGGCCGUAGCUCAGCGGUUGAGAGCGCCCGGCUGUAGACCGGGCGGUCCCGGGUUCGAAUCCCGGCGGCCCGA
			CGGGGCGUAGCUCAGCCUGGUAGAGCGGCCGGCUGUAGACCGGCAGGCCGGGGGUUCGAGUCCCCCCGCCCCGA
