## Supplemental Table 25 for "The Standard Genetic Code Lacks Redundancy For Amino Acid Codons"

### Sheet: Val (CAC)
Val(CAC)
72 nt	73 nt	74 nt	75 nt	76 nt	77 nt	78 nt
GGAUUCGUGGUCUAGUGGUAUGACGUCGCCUUCACACGGCGAAGGUCAGGAGUUCGAAUCUCCUCGGAUCCA	GGACCGGUUGUCUAGUGGUCAGGAUGACGCACUCACACUGCGUAGGUCAUGGGUUCGACCCCCAUCCGGUCCA	GGACUCGUGGUCUAGCUGGUUAUGACGUCGCCUUCACACGGCGGAGGUCUCGAGUUCGAAUCUCGACGAGUCCA	GGACCCGUCGUCUAGCCUGGUUAGGACGCAGCCCUCACACGGCUGAGGUCGAGGGUUCAAAUCCCUCCGGGUCCA	GGGCCCGUAGUCUAGCGGUUAGGAUGCCCGCCUCACGCGCGGGAGAUCCCGGGUUCAAAUCCCGGCGGGCCCACCA	GGGGCCGUCGUCUAGCCCGGAAGGACGCCGCCCUCACACGGCGGUAGUCCGGGGUUCAAAUCCCCGCGGCCCCACCA	GGAUGGGUGGUCUAGCCUGGUUAGGAUACCUGUCUCACACACAGGUGGUCGAGAGUUCGAAUCUCUCCCCAUCCACCA
GGGCCCGUAGUCUAGCGGUAGGAUGCCCGCCUCACGCGCGGGAGAUCCCGGGUUCAAAUCCCGGCGGGCCCA	GGACUCAUGGUCUAGGGGUUAUGACGUCGCCUUCACACGGCGGAGGUCGCCGGUUCAAAUCCGGCUGGGUCCA	GGGCCCAUGGUCUAGCUGGCUAUGAUGCCGCCCUCACAAGGCGGUGGUCGCCGGUUCGAAUCCGGCUGGGCCCA	GGACCCGUCGUCUAGUCUGGUUAGGACGCAGCCCUCACACGGCUGAGGUCGAGGGUUCAAAUCCCUCCGGGUCCA	GGGCCCGUCGUCUAGCGGUUAGGAUGUCGCCCUCACACGGCGGAGGUCCCGGGUUCGAAUCCCGGCGGGCCCACCA		GGGCCCGUCGUCUAGCCUGGUUAGGACGCCGCCCUCACACGGCGGAGGUCCGGGGUUCAAAUCCCCGCGGGCCCACCA
GGGCCCGUAGUCUAGCGGUAUGAUGCCCGCCUCACGCGCGGGUGGUCCCGGGUUCAAAUCCCGGCGGGCCCA	GGGCCCGUAGUCUAGCGGCUAGGAUGCCCGCCUCACGCGCGGGAGAUCCCGGGUUCGAAUCCCGGCGGGCCCA	GGGCCCGUAGUCUAGCAGGUUAUGACGUCGCCUUCACACGGCGGAGGUCUCGAGUUCGAAUCUCGACGGGCCCA	GGACCGGUCGUCUAGUUUGGUUUGGAUGACGCACUCACACUGCGUAGGUCGUGGGUUCAAAUCCCAUCCGGUCCA	GGGCCCGUGGUCUAGUGGCUAUGACGUCGCCCUCACAAGGCGAAGGUCGGGGGUUCGAAUCCCCCCGGGCCCACCA		GGGCCCGUGGUCUAGACUGGUUAUGACGCCGCCCUCACAAGGCGGAGGUCCGGGGUUCAAAUCCCCGCGGGCCCACCA
GGGCCCGUAGUCUAGGGGUAUGACGCCGCCCUCACGAGGCGGAGGUCCGGGGUUCGAAUCCCCGCGGGCCCA	GGGCCCGUGGUCUAGGGGUUAUGACGCCUGCCUCACACGCAGGAGGUCCCCGGUUCGAAUCCGGGCGGGCCCA	GGGCCCGUAGUCUAGCCGGUUAUGACGUCGCCUUCACACGGCGGAGAUCCUGGAUUCGAAUUCCAGUGGGCCCA	GGAUGGGUAGUCUAGCCUGGUUAGGAUACCUGUCUCACACACAGGUGGUCGAGAGUUCAAAUCUCUCCCCAUCCA	GGGCUCGUGGUCUAGUGGCUAUGACGCCGCCCUCACAAGGCGGUGGUCGCGGGUUCGAAUCCCGCCGAGCCCACCA		GGGCCCGUGGUCUAGACUGGUUAUGACGCCGCCCUCACAAGGCGGAGGUCCGGGGUUCAAGUCCCCGCGGGCCCACCA
GGGCCGGUGGUCUAGGGGUAUGAUACCUCGCUCACACCGAGGUGAUCAGGAGUUCGAAUCUCCUCCGGCCCA	GGGCCCGUGGUCUAGUGGUUAUGACGCCUGCCUCACACGCAGGAGGUCCCCGGUUCAAAUCCGGGCGGGCCCA	GGGCCCGUAGUCUAGGUGGUUAGGACGCCGCCCUCACACGGCGGAGGUCGCCGGUUCGAGUCCGGCCGGGCCCA	GGAUGGGUAGUCUAGCCUGGUUAGGAUACCUGUCUCACACACAGGUGGUCGAGAGUUCGAAUCUCUCCCCAUCCA	GGGCUCGUGGUCUAGUGGCUAUGAUGCCGCCCUCACAAGGCGGUGGUCGCGGGUUCGAAUCCCGCCGAGCCCACCA		GGGCCCGUGGUCUAGACUGGUUAUGACGCCGCCCUCACAAGGCGGAGGUCCGGGGUUCGAAUCCCCGCGGGCCCACCA
GGGCCGGUGGUCUAGGGGUAUGAUACCUCGCUCACACCGAGGUGGUCACGAGUUCGAAUCUCGUCCGGCCCA	GGGCCCGUGGUCUAGUGGUUAUGACGUCCGCCUCACACGCGGGAGGUCCCCGGUUCGAAUCCGGGCGGGCCCA	GGGCCCGUCGUCUAGCCUGGUAGGACGCCGCCCUCACACGGCGGAGGCCCGGGGUUCAAGUCCCCGCGGGCCCA	GGGCCCAUAGUCUAGCCUGGUUAGGACGCUGCCCUCACACGGCAGUGAUCGCGGGUUCAAAUCCCGCUGGGCCCA			GGGCCCGUGGUCUAGACUGGUUAUGACGCCGCCCUCACACGGCGGAGGUCCGGGGUUCGAAUCCCCGCGGGCCCACCA
GGGCUUGUGGUCUAGUGGUAUGACGUCUCCCUCACACGGAGGAGGUCGCCGGUUCGAGCCCGGCCAGGCCCA	GGGCCGGUGGUCUAGAGGCUAUGACGCCGCCCUCACACGGCGGAGGUCGUGGGUUCGAGUCCCACCCGGCCCA	GGGCCCGUCGUCUAGCUGGUUAGGACGCUGCCCUCACGCGGCAGAGGUCCGGGGUUCAAAUCCCCGCGGGCCCA	GGGCCCGUAGUCUAGCCUGGUUAGGACGCUGCCCUCACACGGCAGAAGUCCCGAGUUCAAAUCUCGGCGGGCCCA			GGGCCCGUGGUCUAGACUGGUUAUGACGUCGCCCUCACACGGCGAAGGUCCGGGGUUCGAAUCCCCGCGGGCCCACCA
GGUGUCCCAACAGUCGUUUAGACUGCCCUCACACGGCGGAGGUCCGGGGUUCGAAUCCCCGCGGGCCCACCA	GGGCUCAUGGUCUAGCGGUUAUGACGUCUCCUUCACACGGAGAAGAUCGCCAGUUCGAAUCUGGCUGAGCCCA	GGGCCCGUCGUCUAGUCUGGUAGGACGCCGCCCUCACAAGGCGGAGGUCCGGGGUUCAAAUCCCCGCGGGCCCA	GGGCCCGUAGUCUAGCGGUAGGAUGCCCGCCUCACGCGCGGGUGAUCCCGGGUUCGAAUCCCGGCGGGCCCACCA			GGGCCCGUGGUCUAGCCUGGUUAGGACGCCGCCCUCACACGGCGGAGGUCCGGGGUUCAAAUCCCCGCGGGCCCACCA
	GGGCUCGUAGUCUAGUGGUUAUGACGCCUGCCUCACACGCAGGAGGUCCCCGGUUCGAAUCCGGGCGAGCCCA	GGGCCCGUGGUCUAGCUGGUUAUGACGUCGCCUUCACACGGCGGAGGUCCUGGAUUCGAAUUCCAGCGGGCCCA	GGGCCCGUAGUCUAGCGGUAUGAUGCCCGCCUCACGCGCGGGUGGUCCCGGGUUCAAAUCCCGGCGGGCCCACCA			GGGCCCGUGGUCUAGCCUGGUUAUGACGCCGCCCUCACACGGCGGAGGUCCGGGGUUCAAAGCCCCGCGGGCCCACCA
	GGGCUCGUGGUCUAGUGGCUAUGACACCGCCCUCACAAGGCGGAGGUCGCGGGUUCGAAUCCCGCCGAGCCCA	GGGCCCGUGGUCUAGGUGGUUAUGACAUCGCCUUCACACGGCGGGGAUCACGCGUUCGAAUCGCGUCGGGCCCA	GGGCCCGUAGUCUAGCUUGGUUAGGAUGCCCGCCUCACGCGCGGGAGAUCCCGGGUUCGAGUCCCGGCGGGCCCA			GGGCCCGUGGUCUAGCCUGGUUAUGACGUCGCCCUCACACGGCGAAGGUCCGGGGUUCGAAUCCCCGCGGGCCCACCA
	GGGCUCGUGGUCUAGUGGUUAUGACGCCUGCCUCACACGCAGGAGGUCCCCGGUUCGAAUCCGGGCGAGCCCA	GGGCCCGUGGUCUAGUUGGUUAUGACGUCGCCUUCACACGGCGGAGGUCCUGAGUUCGAAUCUCAGCGAGCCCA	GGGCCCGUAGUCUAGUCUGGUUAGGACGCUGCCCUCACACGGCAGAAGUCCCGAGUUCAAAUCUCGGCGGGCCCA			GGGCCCGUGGUCUAGUCUGGUUAUGACGCCGCCCUCACGAGGCGGAGGUCCGGGGUUCGAAGCCCCGCGGGCCCACCA
	GGGCUUGUGGUCCAGUGGCUACGACGUCUCCCUCACACGGAGAAGAUCGCCGGUUCAAAUCCGGCCAGGCCCA	GGGCCUGUGGUCUAGCUGGCUAUGACGUCGCCUUCACACGGCGGAGGUCAGGGGUUCGAAUCCCUUCGGGCCCA	GGGCCCGUCGUCUAGCCUGGUAUGGACGCCGCCCUCACACGGCGGAGGACCGGGGUUCAAAUCCCCGCGGGCCCA
	GGGCUUGUGGUCCAGUGGCUACGACGUCUCCCUCACACGGAGAAGAUCGCCGGUUCGAAUCCGGCCAGGCCCA	GGGCCUGUGGUCUAGCUGGUCAUGACGUCGCCUUCACACGGCGGAGGUCGGGAGUUCGAACCUCCCCGGGCCCA	GGGCCCGUCGUCUAGCCUGGUAUGGACGCCGCCCUCACACGGCGGAGGUCCGGGGUUCGAAUCCCCGCGGGCCCA
	GGGCUUGUGGUCCAGUGGUUAUGACGCUUCCCUCACACGGAAGAAAUCGCCGGUUCAAAUCCGGCCAGGCCCA	GGGCCUGUGGUCUAGCUGGUUAUGACAUCGCCUUCACACGGCGGGGAUCACGCGUUCGAAUCGCGUCGGGCCCA	GGGCCCGUCGUCUAGCCUGGUUAGGACGCCGCCCUCACACGGCGGAGAUCCUGGGUUCAAAUCCCAGCGGGCCCA
	GGGUCCGUGGUCUAGUGGUUAUGACGCCUGCCUCACACGCAGGAGGUCCCCGGUUCGAAUCCGGGCGGACCCA	GGGCCUGUGGUCUAGUCGGCUAUGACGUCGCCUUCACACGGCGGAGGUCAGGGGUUCGAAUCCCUUCGGGCCCA	GGGCCCGUCGUCUAGCUUGGUUAGGACGCCGCCCUCACACGGCGGAGGCCCGGGGUUCAAGUCCCCGCGGGCCCA
	GGGUCCGUGGUCUAGUGGUUAUGACGCCUGCCUCACACGCAGGAGGUCGCCGGUUCGAAUCCGGCCGGACCCA	GGGCCUGUGGUCUAGUUGGUUAUGACGUCGCCUUCACACGGCGGAGAUCAGGGGUUCGAAUCCCUUCGGGCCCA	GGGCCCGUCGUCUAGCUUGGUUAGGACGUCGCCCUCACACGGCGAAGAUCCUGGGUUCAAGUCCCAGCGGGCCCA
		GGGCUCGUGGUCUAGACGGUUAUGACGUCGCCUUCACACGGCGGAGGUCCUGAGUUCGAAUCUCAGCGGGCCCA	GGGCCCGUCGUCUAGUCUGGUUAGGACGCCACCCUCACACGGUGGAGAUCCGGGGUUCAAGUCCCCGCGGGCCCA
		GGGCUCGUGGUCUAGACGGUUAUGACGUCGCCUUCACACGGCGGAGGUCCUGGAUUCGAAUUCCAGCGGGCCCA	GGGUCGGUGAUCUAGUCCGGUUAUGAUACCUCCUUCACACGGAGGAAGUCGGCGGUUCGAAUCCGCCCCGACCCA
		GGGCUCGUGGUCUAGAUGGUUAUGACGUCGCCUUCACACGGCGGAGGUCCUGAGUUCGAAUCUCAGCGGGCCCA	GGGUCGGUGGUCUAGGUCGGUUAUGACACCUCCUUCACACGGAGGAAGCCGGCGGUUCAAAUCCGCCCCGACCCA
		GGGCUCGUGGUCUAGCCGGUUAUGACGUCGCCUUCACACGGCGGAGGUCCUGAGUUCGAAUCUCAGCGGGCCCA	GGGUCGGUGGUCUAGUCCGGUUAUGACGGCUCCUUCACACGGAGCAGGUCGGCGGUUCAACUCCGCCCCGACCCA
		GGGCUCGUGGUCUAGCUGGCUAUGACGUCGCCUUCACACGGCGGAGGUCAGGAGUUCGAAUCUCCUCGAGCCCA	GGGUUGGUGAUCUAGUCCGGUUAUGAUACCUCCUUCACACGGAGGAAGCCGGCGGUUCAAAUCCGCCCCAACCCA
		GGGCUCGUGGUCUAGCUGGUCAUGACGUCGCCUUCACACGGCGGAGGUCCUGGAUUCGAAUUCCAGCGGGCCCA	GGGUUGGUGAUCUAGUCCGGUUAUGAUACCUCCUUCACACGGAGGAAGUCGGCAGUUCAAAUCUGCCCCAACCCA
		GGGCUCGUGGUCUAGCUGGUCAUGACGUUGCCUUCACACGGCAGAGGUCGGGUGUUCGAAUCUCCCCGGGCCCA	GGGUUGGUGAUCUAGUCCGGUUAUGAUACCUCCUUCACACGGAGGAAGUCGGCAGUUCGAAUCUGCCCCAACCCA
		GGGCUCGUGGUCUAGCUGGUUAUGACGUCGCCUUCACACGGCGAAGAUCCUGAGUUCGAAUCUCAGCGGGCCCA	GGGUUGGUGAUCUAGUCCGGUUAUGAUACCUCCUUCACACGGAGGAAGUCGGCGGUUCAACUCCGCCCCAACCCA
		GGGCUCGUGGUCUAGCUGGUUAUGACGUCGCCUUCACACGGCGGAGAUCCUGAGUUCGAAUCUCAGCGGGCCCA	GGGUUGGUGAUCUAGUUCGGUUAUGAUACCUCCUUCACACGGAGGAAGUCGGCGGUUCGAAUCCGCCCCAACCCA
		GGGCUCGUGGUCUAGCUGGUUAUGACGUCGCCUUCACACGGCGGAGGUCUCGAGUUCGAAUCUCGACGAGCCCA	GGGUUGGUGGUCUAGCCAGGUUAUGACGGCUCCUUCACACGGAGCAGGCCGGCGGUUCGAAUCCGCCCCAACCCA
		GGGCUCGUGGUCUAGCUGGUUAUGACGUUGCCUUCACACGGCAGAGCUCCGGAGUUCGAAUCUCCGCGGGCCCA	GGGUUGGUGGUCUAGCCAGGUUAUGACGGCUCCUUCACACGGAGCAGGUCGGCGGUUCGAAUCCGCCCCAACCCA
		GGGCUCGUGGUCUAGUUGGCUAUGACGUCGCCUUCACACGGCGAAGAUCUCGUGUUCGAAUCACGACGGGCCCA	GGGUUGGUGGUCUAGCCCGGUUAUGACGGCUCCUUCACACGGAGCAGGUCGGCGGUUCGAAUCCGCCCCAACCCA
		GGGUCCGUGGUCUAGUGGCCUAGGACGCCUCGCUCACGACGAGGAGGUCGCGAGUUCGAAUCUCGCCGGACCCA	GGGUUGGUGGUCUAGCUAGGUUAUGACGGCUCCUUCACACGGAGCAGGUCGGCAGUUCGAAUCUGCCCCAACCCA
		GGGUUGGUGAUCUAGUCGGUUAUGAUACCUCCUUCACACGGAGGAAGUCGGCGGUUCGAAUCCGCCCCAACCCA

### Sheet: Val (GAC)
Val(GAC)
65 nt	72 nt	73 nt	74 nt	75 nt	76 nt	77 nt	78 nt
CUCGUGGUCUAGACGGUUAUGACGUCGCCUUGACACGGCGGAGGUGGGUUCGAAUCCCGGCUGGU	GGACCGGUGGUCUAGGGGUAUGAUACCUCCUUGACAUGGAGGUGAUCACGAGUUCGAAUCUCGUUCGGUCCA	GGGCCCGCAGUUCAGCCCGGCAGAACGCCGGCCUGACGAGCCGGUGGUCCCGGGUUCAAAUCCCGGCGGGCCCA	GAGUCUGUGGUCUAGUUGGCUAUGACAUCGCCUUGACUCGGCGAGGAUCGGGAGUUCAAAUCUCUCCAGACUCA	GGGCAGGUGGUCUAGCUCGGUUAUGAUACCUCGUUGACAUCGAGGUGGUCGGGUGUUCAAAUCACCCCCUGCCCA	GGGCCGGUGGUCUAGUGGCUAUGACGCCGCCUUGACGAGGCGGAGGCCGUGGGUUCGAGUCCCACCCGGCCCACCA	GAGCUCGUGGUCUAGUUGGCUAUGAUACCGCCUUGACUCGGCAGUGAUCGGGAGUUCAAAUCUCUCCGAGCUCACCA	GGGCCCGUCGUCUAGCCUGGUUAGGACGCCGCCCUGACACGGCGGAGGUCCGGGGUUCAAAUCCCCGCGGGCCCACCA
	GGACCGGUGGUCUAGGGGUAUGAUUCCUCCUUGACAUGGAGGAGAUCACGAGUUCGAAUCUCGUUCGGUCCA	GGGCUCAUGGUCUAGCGGUUAUGACGUCUCCUUGACAUGGAGAAGAUCGCCAGUUCAAAUCUGGCUGAGCCCA	GGACUCGUGGUCUAGUUGGCUAUGACGUCGCCUUGACAUGGCGGAGGUCCUGAGUUCGAAUCUCAGCGGGUCCA	GGGCCCGUAGUCUAGCGGUAGGAUGCCCGCCUGACGCGCGGGUGAUCCCGGGUUCAAAUCCCGGCGGGCCCACCA	GGGCUCGUGGUCUAGGGGUUAUGACGUCACAUUGACAUUGUGAAGGUCGCCAGUUCAAAUCUGGCCGGGCCCACCA	GAGUUCGUGGUCUAGUUGGCUAUGAUACCGCCCUGACACGGCGGUGAUCGGGAGUUCGAAUCUCCCCGGACUCACCA	GGGCCCGUCGUCUAGCCUGGUUAGGACGCCGCCCUGACGAGGCGGAGGUCCGGGGUUCAAAUCCCCGCGGGCCCACCA
	GGAGCUAUAGCUCAAUGGCAGAGCGUUUGGCUGACAUCCAAAAGGUUAUGGGUUCGAUUCCCUUUAGCCCCA	GGGCUCGUAGUCUAGCGGUUAUGACGUCGCCUUGACGAGGCGAAGGUCCCCGGUUCGAAUCCGGGCGAGCCCA	GGGCCCGUCGUCUAGCUGGUUAGGACGCCGCCCUGACGCGGCGGAGGUCCUGGGUUCGACUCCCAGCGGGCCCA	GGGCCCGUAGUCUAGCGGUAGGAUGCCUCCCUGACGCGGAGGUGAUCCCGGGUUCGAAUCCCGGCGGGCCCACCA	GGGGCCGUCGUCUAGCCCGGAAGGACGCCGCCCUGACACGGCGGUAGUCCGGGGUUCAAAUCCCCGCGGCCCCACCA	GGGCCCGUAGUCUAGCCUGGUAGGAUGCCCGCCUGACGCGCGGGAGAUCCCGGGUUCAAGUCCCGGCGGGCCCACCA	GGGCCCGUCGUCUAGCCUGGUUAGGACGCCGCCCUGACGCGGCGGAGGUCCGGGGUUCAAAUCCCCGCGGGCCCACCA
	GGGCCCGUAGUCUAGCGGUAGGAUGCCCGCCUGACGCGCGGGAGAUCCCGGGUUCAAAUCCCGGCGGGCCCA	GGGCUCGUGGUCUAGGGGUCAUGACGUCGCCUUGACGAGGCGAAGGUCCCCGGUUCGAAUCCGGGCGAGCCCA	GGGCCCGUCGUCUAGUCUGGUAGGACGCCGCCCUGACGAGGCGGAGGUCCGGGGUUCAAAUCCCCGCGGGCCCA	GGGCCCGUAGUCUAGCUUGGUUAGGAUGCCCGCCUGACGCGCGGGAGAUCCCGGGUUCAAGUCCCGGCGGGCCCA		GGGCUCGUGGUCUAGAUGGCUAUGAUGCCGCCCUGACACGGCGGUGGUCGGGAGUUCGAAUCUCCCCGAGCCCACCA	GGGCCCGUGGUCUAGACUGGUUAUGACGCCACCCUGACAAGGUGGAGGUCCGGGGUUCAAAUCCCCGCGGGCCCACCA
	GGGCCCGUAGUCUAGCGGUAGGAUGCCCGCCUGACGCGCGGGUGACCCCGGGUUCAAAUCCCGGCGGGCCCA	GGGCUCGUGGUCUAGGGGUCAUGACGUCGCCUUGACGAGGCGAAGGUCGCCCGUUCGAAUCGGGCCGAGCCCA	GGGCCCGUGGUCUAGCCGGUUAUGACAUCGCCUUGACAUGGCGGGGAUCCUGAGUUCGAAUCUCAGCGGGCCCA	GGGCCCGUAGUCUAGUUUGGUUAGGACGCCGCCCUGACGCGGCGGAGGUCGCCGGUUCAAGUCCGGCCGGGCCCA		GGGCUCGUGGUCUAGAUGGUUAUGACGUCGCCUUGACAUGGCGGAGGUCCGGAGUUCGACUCUCCGCGGGCCCACCA	GGGCCCGUGGUCUAGACUGGUUAUGACGCCACCCUGACAAGGUGGAGGUCCGGGGUUCGAAUCCCCGCGGGCCCACCA
	GGGCCCGUAGUCUAGCGGUAGGAUGCCCGCCUGACGCGCGGGUGAUCCCGGGUUCAAAUCCCGGCGGGCCCA	GGGCUCGUGGUCUAGGGGUUAUGACGUCGCCUUGACGAGGCGAAGGUCCCCGGUUCGAAUCCGGGCGAGCCCA	GGGCCCGUGGUCUAGCUGGUUAUGACGUCGCCUUGACAUGGCGGAGGCCAUGAGUUCGAAUCUCAUCGGGCCCA	GGGCCCGUCGUCUAGCCUGGAUAGGACGCUGCCCUGACGCGGCAGUAAUCCUGGGUUCAAAUCCCAGCGGGCCCA		GGGCUCGUGGUCUAGCCGGUCAUGACGUCGCCUUGACAUGGCGGAGGUCCUGAGUUCGAAUCUCAGCGGGCCCACCA	GGGCCCGUGGUCUAGACUGGUUAUGACGUCACCCUGACAAGGUGGAGGUCCGGGGUUCGAAUCCCCGCGGGCCCACCA
	GGGCCCGUAGUCUAGGGGUAUGACGCCGCCCUGACGAGGCGGAGGUCCGGGGUUCGAAUCCCCGCGGGCCCA	GGGUCCGUGGUCUAGCGGUUAUGACGUCGCCCUGACGAGGCGAAGGUCCCCGGUUCGAAUCCGGGCGGACCCA	GGGCCCGUGGUCUAGCUGGUUAUGACGUCGCCUUGACAUGGCGGAGGUCAUGCGUUCGAAUCGCGUCGGGCCCA	GGGCCCGUCGUCUAGCCUGGUUAGGACGCCGCCCUGACACGGCGGAGGCCCGGGGUUCAAGUCCCCGCGGGCCCA		GGGCUCGUGGUCUAGCUGGCUAUGAUGCCGCCCUGACACGGCGGUGGUCGGGAGUUCGAAUCUCCCCGAGCCCACCA	GGGCCCGUGGUCUAGACUGGUUAUGACGUCGCCUUGACACGGCGGAGGUCCGGGGUUCGAAUCCCCGCGGGCCCACCA
	GGGCCCGUGGUCUAGGGGUAUGAUACCUCCCUGACACGGAGGUGAUCACGAGUUCGAAUCUCGUCGGGCCCA	GGGUCCGUGGUCUAGUGGUUAUGACGUCGCCUUGACGAGGCGAAGGUCCCCGGUUCGAAUCCGGGCGGACCCA	GGGCCCGUGGUCUAGCUGGUUAUGACGUCGCCUUGACAUGGCGGAGGUCCUGGAUUCGAAUUCCAGCGGGCCCA	GGGCCCGUCGUCUAGCCUGGUUAGGACGCCGCCCUGACACGGCGGAGGCCCUGGGUUCGAGUCCCAGCGGGCCCA		GGGCUCGUGGUCUAGCUGGUCAUGACGUCGCCUUGACAUGGCGGAGGUCCGGAGUUCGAAUCUCCGCGGGCCCACCA
	GGGCCCGUAGUCUAGCGGCUAGGAUGCCCGCCUGACGCGCGGGAGAUCCCGGGUUCGAAUCCCGGCGGGCCCA		GGGCCCGUGGUCUAGCUGGUUAUGACGUCGCCUUGACAUGGCGGAGGUCUUGAGUUCGAAUCUCAACGAGCCCA	GGGCCCGUCGUCUAGCCUGGUUAGGACGCCGCCCUGACACGGCGGAGGUCCGGGGUUCAAGUCCCCGCGGGCCCA
	GGGCCGGUGGUCUAGAGGUAUGAUACCUCCUUGACGUGGAGGGGAUCACGAGUUCGAAUCUCGUUCGGCCCA		GGGCCCGUGGUCUAGGUGGUUAUGACGUCACCCUGACACGGUGGAGGUCCCCGGUUCGAAUCCGGGCGGGCCCA	GGGCCCGUCGUCUAGCCUGGUUAGGACGCCGCCCUGACGAGGCGGAGGUCCGGGGUUCAAAUCCCCGCGGGCCCA
	GGGCCGGUGGUCUAGGGGUAUGAUACCUCCCUGACACGGAGGUGAUCACGAGUUCGAAUCUCGUCCGGCCCA		GGGCCCGUGGUCUAGUAGGUUAUGACAUCGCCUUGACAUGGCGGGGAUCCUGCGUUCGAAUCGCAGCGGGCCCA	GGGCCCGUCGUCUAGCCUGGUUAGGACGCCGCCCUGACGCGGCGGAGGUCCUGGGUUCAAGUCCCAGCGGGCCCA
	GGGCCGGUGGUCUAGGGGUAUGAUACCUCCCUGACACGGAGGUGAUCAGGAGUUCGAAUCUCCUCCGGCCCA		GGGCCGGUAGUCUAGCUGGUUAGGAUACCGCCUCGACACGGCGGUGAUCGUGAGUUCGAAUCUCUCUCGGCCCA	GGGCCCGUCGUCUAGCCUGGUUAGGACGCUGCCCUGACGCGGCAGAAAUCCUGGGUUCAAGUCCCAGCGGGCCCA
	GGGCUCGUAGUCUAGUGGUAUGAUGUCGCCCUGACACGGCGGAGGUCACCGGUUCGAAUCCGGUCGGGCCCA		GGGCCGGUGGUCUAGUGGCCUAGGAUGCCUCCCUGACGAGGAGGUGGUCGCGAGUUCGAAUCUCGUCCGGCCCA	GGGCCCGUCGUCUAGCCUGGUUAGGACGUCGCCCUGACACGGCGGAGGUCCUGGGUUCAAAUCCCAGCGGGCCCA
	GGGCUCGUAGUCUAGUGGUAUGAUGUCUCCCUGACACGGAGAAGGUCACCGGUCCGAAUCCGGUCGGGCCCA		GGGCGGGUGGUCUAGCUCGGUAUGAUACCUCGUUGACAUCGAGGUGGUCGCGUGUUCAAAUCACGCCUCGCCCA	GGGCCCGUCGUCUAGCCUGGUUAGGACGUCGCCCUGACGCGGCGGAGGUCCUGGGUUCAAAUCCCAGCGGGCCCA
	GGGCUCGUAGUCUAGUGGUAUGAUGUCUCCCUGACACGGAGGAGGUCACCGGUUCGAAUCCGGUCGGGCCCA		GGGCUCGUAGUCUAGUUGGCUAUGAUGCCGCCCUGACACGGCGGUGGUCGGGAGUUCGAAUCUCCCCGAGCCCA	GGGCCCGUCGUCUAGCCUGGUUAGGAUGCCGCUCUGACACAGCGGAGGUCCUGGGUUCAAAUCCCAGCGGGCCCA
			GGGCUCGUGGUCUAGACGGUCAUGACGUCGCCUUGACAUGGCGGAGGUCCUGAGUUCGAAUCUCAGCGGGCCCA	GGGCCCGUCGUCUAGCGGCAGGAUGCCUCCCUGACGCGGAGGUGGUCCUGGGUUCAAAUCCCAGCGGGCCCACCA
			GGGCUCGUGGUCUAGACGGUUAUGACGUCGCCUUGACACGGCGGAGGUCCUGAGUUCGAAUCUCAGCGGGCCCA	GGGCCCGUCGUCUAGCUUGGUUAGGACGCCGCCCUGACACGGCGGAGGCCCGGGGUUCAAGUCCCCGCGGGCCCA
			GGGCUCGUGGUCUAGACGGUUAUGACGUCGCCUUGACAUGGCGGAGGUCCUGAGUUCGAAUCUCAGCGGGCCCA	GGGCCCGUCGUCUAGUCUGGUUAGGACGUCGCCCUGACACGGCGGAGGUCCUGGGUUCAAAUCCCAGCGGGCCCA
			GGGCUCGUGGUCUAGAUGGUUAUGACGUCGCCUUGACAUGGCGGAGGUCCUGAGUUCGAAUCUCAGCGGGCCCA	GGGCCGGUAGUCUAGUGGUAGGAUACCGCCUCGACACGGCGGUGAUCGUGAGUUCAAAUCUCUCUCGGCCCACCA
			GGGCUCGUGGUCUAGCCGGUUAUGACGUCGCCUUGACAUGGCGGAGGUCCUGAGUUCGAAUCUCAGCGGGCCCA	GGGUUCGUGGUCUAGGCUGGUUAUGACACCUCCUUGACAUGGAGGAGGCCGGCAGUUCAAAUCUGCCCGAACCCA
			GGGCUCGUGGUCUAGCUGGUUAUGACAUCGCCUUGACAUGGCGGGGAUCAUGCGUUCGAAUCGCAUCGAGCCCA	GGGUUCGUGGUCUAGGUCGGUUAUGACACCUCCUUGACAUGGAGGAGGCCGGCGGUUCAAAUCCGCCCGAACCCA
			GGGCUCGUGGUCUAGCUGGUUAUGACGUCGCCUUGACAUGGCGGAGAUCCUGAGUUCGAAUCUCAGCGAGCCCA	GGGUUGGUAGUCUAGUCCGGUUAUGACACCUCCUUGACAUGGAGGAGGCCGGCAGUUCAAAUCUGCCCCAACCCA
			GGGCUCGUGGUCUAGCUGGUUAUGACGUCGCCUUGACAUGGCGGAGGUCAGGAGUUCGAAUCUCCUCGAGCCCA	GGGUUGGUAGUCUAGUCUGGUUAUGACACCUCCUUGACAUGGAGGAGAUCGGCAGUUCAACUCUGCCCCAACCCA
			GGGCUCGUGGUCUAGCUGGUUAUGACGUCGCCUUGACAUGGCGGAGGUCAUGCGUUCGAAUCGCAUCGAGCCCA	GGGUUGGUGGUCUAGGUUGGUUAUGACACCUCCUUGACAUGGAGGAGGUCGGCGGUUCAAAUCCGCCCCAACCCA
			GGGCUCGUGGUCUAGCUGGUUAUGACGUCGCCUUGACAUGGCGGAGGUCCUGAGUUCGAAUCUCAGCGAGCCCA	GGGUUGGUGGUCUAGUCAGGCUAUGACACCUCCUUGACAUGGAGGAGGCCGGCGGUUCAAAUCCGCCCCAACCCA
			GGGCUCGUGGUCUAGUUGGCUAUGACGUCGCCUUGACAUGGCGGAGGUCCUGAGUUCGAAUCUCAGCGGGCCCA	GGGUUGGUGGUCUAGUCAGGCUAUGACACCUCCUUGACAUGGAGGAGGUCGGCGGUUCAAAUCCGCCCCAACCCA
			GGGCUCGUGGUCUAGUUGGUUAUGACGUCGCCUUGACAUGGCGGAGGUCCUGAGUUCGACUCUCAGCGGGCCCA	GGGUUGGUGGUCUAGUCUGGUUACGACACCUCCUUGACAUGGAGGAGGCCGGCAGUUCAAAUCUGCUCCAACCCA
			GGGCUCGUGGUCUAGUUGGUUAUGACGUCGCCUUGACAUGGCGGAGGUCUCGAGUUCGAAUCUCGACGAGCCCA	GGGUUGGUGGUCUAGUCUGGUUAUGACACCUCCUUGACAUGGAGGAGGCCGGCAGUUCAAAUCUGCCCCAACCCA
			GGGUUGGUGGUCUAGUUGGUUAUGACACCUCCUUGACAUGGAGGAGGCCGGCGGUUCAAAUCCGCCCCAACCCA	GGGUUGGUGGUCUAGUCUGGUUAUGACACCUCCUUGACAUGGAGGAGGUCGGCAGUUCAAAUCUGCCCCAACCCA

### Sheet: Val (UAC)
Val(UAC)
72 nt	73 nt	74 nt	75 nt	76 nt	77 nt	78 nt	80 nt	108 nt
GGGCCCGUAGUCUAGCGGUAUGAUGCCCGCCUUACACGCGGGUGGUCCCGGGUUCGAAUCCCGGCGGGCCCA	GGGCCCGUAGUCUAGCGGCUAGGAUGCCCGCCUUACACGCGGGAGAUCCCGGGUUCGAAUCCCGGCGGGCCCA	GGACCCAUGGUCUAGUUGGCUAUGACAUCGCCCUUACAAGGCGAGGGUCGCCGGUUCGAAUCCGGCUGGGUCCA	GGGCAGCUGGUCUAGCUCGGUUAUGAUACCGCUCUUACACAGCGGUGGUCGGGUGUUCAAAUCACCCGCUGCCCA	GGACCCGUGGUCUAGUGGUUAUGACGUCGCCCUUACAAGGCGGAGGUCGCCGGUUCGAGCCCGGCCGGGUCCACCA	GGACCUAUGGUCUAGUUGGCUAUGACAUCGCCCUUACAAGGCGAGGGUCGCCGGUUCGAAUCCGGCUAGGUCCACCA	GGGCCCGUAGUCUAGCCUGGUUAGGAUGUCCGCCUUACGAGCGGGAGGUCCCGGGUUCAAGUCCCGGCGGGCCCACCA	UGCGUUGCAUAUAUCGGAAGAUUGCAACUGUAUGAGUCCUUACGAGGCAGAGGUCCUGGGUUCAAAUCCCAGCGGGCCCA	AGUGGAUAGUUUAGAAUUCUCGAACAUUUCGGUCAUACUCUCAAUAUAUCUCUCGUCGCCCUUACAAGGCGGAGGUCCCCGGUUCGAAUCCGGGCGAGCCCACUACCA
GGGCCCGUAGUCUAGGGGUAUGACGCCGCCCUUACAAGGCGGAGGUCCGGGGUUCGAAUCCCCGCGGGCCCA	GGGCCCGUAGUCUAGCGGUUAGGAUGCCCGCCUUACACGCGGGUGACCCCGGGUUCGAAUCCCGGCGGGCCCA	GGACUCAUGGUCUAGUUGGCUAUGACAUCGCCCUUACAAGGCGAGGGUCGCCGGUUCGAAUCCGGCUGGGUCCA	GGGCCCAUAGUCCAGGUCGGUUAUGACGUCGCCCUUACACGGCGAAGAUCCGGGGUUCAAAUCCCCGUGGGCCCA	GGGCCCGUAGUCUAGUGGUUAGGAUGCCGCCCUUACACGGCGGUGGUCCCGGGUUCGAAUCCCGGCGGGCCCACCA	GGGCCCGCAGUUCAGCCCGGCAGAACGCCGGCCUUACGAGCCGGUGGUCCCGGGUUCAAAUCCCGGCGGGCCCACCA	GGGCCCGUCGUCUAGCCUGGUUAGGACGCCGCCCUUACACGGCGGAGGUCCGGGGUUCAAAUCCCCGCGGGCCCACCA		GCGGGGGUGCCCGAGCCAGGUCAAAGGGGCAGGGCUUACGUCCCUGUUGGUAGGCCUGCGUGGGAACAACGGCGGAUAUCCGCCCCAAAAAUCCCACCCCUCGUACCA
GGGCCGGUGGUCUAGGGGUAUGAUACCUCGCUUACAACGAGGUGAUCAGGAGUUCGAAUCUCCUCCGGCCCA	GGGCCCGUAGUCUAGUGGUUAGGAUGCCGCCCUUACACGGCGGUGGUCCCGGGUUCGAAUCCCGGCGGGCCCA	GGACUCGUGGUCUAGGUGGUUAUGACGCCAGCCUUACAUGCUGGAGGUCAGGGGUUCGAAUCCCUUCGGGUCCA	GGGCCCGUAGUCUAGCCUGGUUAGGACGCUGCCCUUACGAGGCAGAAAUCCUGGGUUCAAAUCCCAGCGGGCCCA		GGGCCCGUGGUCUAGACGGUUAUGACGCCACCCUUACAAGGUGGAGGUCCGGGGUUCGAAUCCCCGCGGGCCCACCA	GGGCCCGUGGUCUAGACUGGUUAUGACGCCACCCUUACGAGGUGGAGGUCCGGGGUUCGAAUCCCCGCGGGCCCACCA
GGGCCGGUGGUCUAGGGGUAUGAUACCUCGCUUACAACGAGGUGGUCACGAGUUCGAAUCUCGUCCGGCCCA	GGGCCCGUGGUCUAGUGGUUAUGACGCUUCCCUUACAAGGAAGAGGCCGGUGGUUCAAAUCCGCCCGGGCCCA	GGGCCCAUAGUCUAGCUGGCUAUGACGCCGCCCUUACAAGGCGGAGGUCGCCGGUUCGAAUCCGGCUGGGCCCA	GGGCCCGUAGUCUAGCCUGGUUAGGAUGUCCGCCUUACGAGCGGGAGAUCCCGGGUUCAAGUCCCGGCGGGCCCA		GGGCCCGUGGUCUAGAUGGUCAUGACGCCACCCUUACAAGGUGGAGGUCCGGGGUUCGAAUCCCCGCGGGCCCACCA	GGGCCCGUGGUCUAGACUGGUUAUGACGCCGCCCUUACAAGGCGGAGGUCCGGGGUUCGAAUCCCCGCGGGCCCACCA
GGGCGCGUGGUCUAGUGGCUAUGACGUGGCCCUUACAAGGCCAAGAAGAUGGUUCAAUUCCAUCCGCGCCCA	GGGCCCGUGGUCUAGUGGUUAUGACGUCGCCCUUACAAGGCGAAGAUCCCCGGUUCGAACCCGGGCGGGCCCA	GGGCCCAUGGUCUAGCUGGCUAUGACAUCGCCCUUACAAGGCGAAGGUCGCCGGUUCGAAUCCGGCUGGGCCCA	GGGCCCGUAGUCUAGCGGCAUGAUGCCCGCCUUACACGCGGGUGGUCCCGGGUUCGAAUCCCGGCGGGCCCACCA		GGGCCCGUGGUCUAGAUGGUUAUGACGCCACCCUUACAAGGUGGAGGUCCGGGGUUCGAAUCCCCGCGGGCCCACCA	GGGGCCGUCGUCUAGCCUGGUUAGGACGCCGCCCUUACAAGGCGGAGGUCCGGGGUUCAAAUCCCCGCGGCCCCACCA
GGGCUCGUAGUCUAGUGGUAUGAUGCCGCCCUUACAAGGCGGUGGUCGCUGGUUCAAAUCCGGCCGGGCCCA	GGGCCGGUGGUCUAGAGGCUAUGACGCCGCCCUUACGAGGCGGAGGUCGGGGGUUCGAUUCCCCCCCGGCCCA	GGGCCCAUGGUCUAGCUGGCUAUGACGUCGCCCUUACAAGGCGAAGGUCGCCGGUUCGAAUCCGGCUGGGCCCA	GGGCCCGUAGUCUAGCGGUAGGAUGCCCGCCUUACACGCGGGAGAUCCCGGGUUCAAAUCCCGGCGGGCCCACCA		GGGCCCGUGGUCUAGAUGGUUAUGACGCCACCCUUACGAGGUGGAGGUCCGGGGUUCGAAUCCCCGCGGGCCCACCA
GGGCUCGUGGUCUAGCGGUAUGACGUCGCCCUUACACGGCGAAGGUCACCGGUUCGAAUCCGGUCGGGCCCA	GGGCUCAUGGUCUAGCGGUUAUGACGUCGCCUUUACACGGCGAAGGUCGCCGGUUCAAAUCCGGCUGAGCCCA	GGGCCCAUGGUCUAGUUGGCUAUGACAUCGCCCUUACAAGGCGAGGGUCGCCGGUUCGAAUCCGGCUGGGCCCA	GGGCCCGUAGUCUAGCGGUAGGAUGCCCGCCUUACACGCGGGUGAUCCCGGGUUCGAAUCCCGGCGGGCCCACCA		GGGCCCGUGGUCUAGCCGGUCAUGACAUCGCCUUUACACGGCGGGGGUCGUGAGUUCGAAUCUCACCGGGCCCACCA
GGGCUGGUGGUCUAGGGGUAUGAUACCUCCCUUACAAGGAGGGGAUCAGGAGUUCAAAUCUCCUCCGGCCCA	GGGCUCGUAGUCCAGUGGUUACGACGUCGCCCUUACAAGGCGGAGAUCACCGGUUCGAAUCCGGUCGGGCCCA	GGGCCCGUAGUCUAGGUGGUUAGGACGCCGCCCUUACACGGCGGAGGUCGCCGGUUCGAGCCCGGCCGGGCCCA	GGGCCCGUAGUCUAGCGGUAUGAUGCCCGCCUUACACGCGGGUGGUCCCGGGUUCGAAUCCCGGCGGGCCCACCA		GGGCCCGUGGUCUAGCUGGUCAUGACGCCACCCUUACGAGGUGGAGGUCCGGGGUUCGAAUCCCCGCGGGCCCACCA
GGUUCCGUGGUCUAGGGGUAUGAUAUCUCGCUUACAACGAGAGGAUCGUGAGUUCGAAUCUCGCCGGAACCA	GGGCUCGUAGUCUAGUGGUUAUGAUACCGCCCUUACAAGGCGGUGAUCACCGGUUCAAAUCCGGUCGGGCCCA	GGGCCCGUCGUCUAGCUGGUUAGGACGCCGCCCUUACAAGGCGGAGGUCCUGGGUUCGACUCCCAGCGGGCCCA	GGGCCCGUCGUCUAGCCUGGUUAGGACGCCGCCCUUACAAGGCGGAGGCCCGGGGUUCAAGUCCCCGCGGGCCCA		GGGCCCGUGGUCUAGCUGGUUAUGACGCCACCCUUACGAGGUGGAGGUCCGGGGUUCGAAUCCCCGCGGGCCCACCA
GGUUCCGUGGUCUAGUGGUAUGAUACCUCCCUUACAAGGAGGGGAUCACGAGUUCGAAUCUCGUCGGAACCA	GGGCUCGUGGUCCAGUGGUUACGACGUCGCCCUUACAAGGCGGAGAUCACCGGUUCGAUCCCGGUCGGGCCCA	GGGCCCGUCGUCUAGUCUGGUAGGACGCCGCCCUUACGAGGCGGAGGUCCGGGGUUCAAAUCCCCGCGGGCCCA	GGGCCCGUCGUCUAGCCUGGUUAGGACGCCGCCCUUACAAGGCGGAGGUCCUGGGUUCAAGUCCCAGCGGGCCCA		GGGCCCGUGGUCUAGCUGGUUAUGACGCCGCCCUUACGAGGCGGAGGUCCGGGGUUCGAAUCCCCGCGGGCCCACCA
	GGGCUCGUGGUCUAGCGGUUAUGACGCCGCCCUUACGAGGCGGAGAUCGCCGGUUCGAAUCCGGCCGAGCCCA	GGGCCCGUGGUCUAGCCGGUCAUGACAUCGCCUUUACACGGCGAGGAUCCUGAGUUCGAAUCUCAGCGGGCCCA	GGGCCCGUCGUCUAGCCUGGUUAGGACGCCGCCCUUACGAGGCGGAGGUCCGGGGUUCAAAUCCCCGCGGGCCCA		GGGCCCGUGGUCUAGUUGGUCAUGACGCCGCCCUUACGAGGCGGAGGUCCGGGGUUCGAAUCCCCGCGGGCCCACCA
	GGGCUCGUGGUCUAGCGGUUAUGACGUCGCCCUUACAAGGCGGAGAUCGCCGGUUCGAAUCCGGCCGAGCCCA	GGGCCCGUGGUCUAGCCGGUUAUGACAUCGCCUUUACACGGCGGGGAUCCUGAGUUCGAAUCUCAGCGGGCCCA	GGGCCCGUCGUCUAGCCUGGUUAGGACGCUGCCCUUACGAGGCAGAGGUCCUGGGUUCAAAUCCCAGCGGGCCCA		GGGCCCGUGGUCUAGUUGGUUAUGACAUCGCCUUUACACGGCGAGGAUCAUGAGUUCGAAUCUCAUCGGGCCCACCA
	GGGCUCGUGGUCUAGGGGUUAUGACGUCGCCCUUACGAGGCGAAGGUCCCCGGUUCGAAUCCGGGCGAGCCCA	GGGCCCGUGGUCUAGCUGGUUAUGACAUCGCCCUUACACGGCGGGGAUCACGCGUUCGAACCGCGUCGGGCCCA	GGGCCCGUCGUCUAGCCUGGUUAGGACGCUGGCCUUACAAGCCAGAGGUCUUGGGUUCAAAUCCCAACGGGCCCA		GGGCCCGUGGUCUAGUUGGUUAUGACGCCGCCCUUACGAGGCGGAGGUCCGGGGUUCGAAUCCCCGCGGGCCCACCA
	GGGCUCGUGGUCUAGUGGUCAUGACGCUUCCCUUACAAGGAAGAGAUCGGUGGUUCGACUCCGCCCGAGCCCA	GGGCCCGUGGUCUAGCUGGUUAUGACAUCGCCUUUACACGGCGGGGAUCCUGCGUUCGAAUCGCAGCGGGCCCA	GGGCCCGUCGUCUAGCCUGGUUAGGACGUCGCCCUUACAAGGCGGAGGUCCUGGGUUCAAAUCCCAGCGGGCCCA		GGGCUCGUGGUCUAGCCGGUUAUGACAUCGCCUUUACACGGCGGGGGUCAGGAGUUCGAAUCUCCUCGGGCCCACCA
	GGGCUCGUGGUCUAGUGGUUAUGACGCCGCCCUUACGAGGCGGUGAUCCCCGGUUCGAAUCCGGGCGAGCCCA	GGGCCCGUGGUCUAGGUGGUCAUGACAUCGCCCUUACACGGCGGGGAUCACGCGUUCGAAUCGCGUCGGGCCCA	GGGCGGCUGGUCUAGCUCGGUUAUGAUACCGCUCUUACACAGCGGUGGUCGGGUGUUCAAAUCACCCGCCGCCCA		GGGGCCGUCGUCUAGCCCGGAAGGACGCCGCCCUUACGAGGCGGUAGUCCGGGGUUCAAAUCCCCGCGGCCCCACCA
	GGGCUCGUGGUCUAGUGGUUAUGACGCUUCCCUUACAAGGAAGAGGUCGGUGGUUCAAAUCCGCCCGAGCCCA	GGGCCCGUGGUCUAGUAGGUUAUGACAUCGCCUUUACACGGCGAGGAUCCUGCGUUCGAAUCGCAGCGGGCCCA	GGGCUCAUAGUCCAGGUCGGUUAUGACGUCGCCCUUACACGGCGAAGAUCCGGGGUUCAAAUCCCCGUGGGCCCA
	GGGCUCGUGGUCUAGUGGUUAUGACGUCGCCCUUACAAGGCGGAGGUCCCCGGUUCGAAUCCGGGCGAGCCCA	GGGCCCGUGGUCUAGUCGGUCAUGACGUCGCCCUUACACGGCGGAGGUCGCCGGUUCGAAUCCGGCCGGGCCCA	GGGCUCAUAGUCCAGUUCGGUCAUGACGUCGCCCUUACACGGCGAAGAUCCGGGGUUCAAAUCCCCGUGGGCCCA
	GGGUCCGUGGUCUAGUGGUUAUGACGCGUCCCUUACAAGGACGAGAUCGGUGGUUCGACUCCGCCCGGACCCA	GGGCCCGUGGUCUAGUUGGUUAUGACAUCGCCCUUACACGGCGGGGAUCACGCGUUCGAAUCGCGUCGGGCCCA	GGGUCCGUGGUCUAGGUUGGUUAUGACGUGGCCUUUACAAGGCCGAGGUCGGUGGUUCAAAUCCGCCCGGACCCA
	GGGUCCGUGGUCUAGUGGUUAUGACGCUGCCCUUACGAGGCAGUGAUCGCCGGUUCGAAUCCGGCCGGACCCA	GGGCCCGUGGUCUAGUUGGUUAUGACGUCGCCCUUACACGGCGAAGAUCGCCGGUUCGAAUCCGGCCGAGCCCA	GGGUUUAACUGGUCGCAUUGGUCGAAUACAGCCUUUACACGGCGGGGAUCCUGAGUUCGAAUCUCAGCGGGCCCA
		GGGCCGGUGGUCUAGUGGCCUAGGACGCCUCGCUUACGACGAGGAGGUCGCGAGUUCGAAUCUCGCCCGGCCCA
		GGGCCUAUGGUCUAGUUGGUUAUGACACCGCCUUUACACGGCGGAGGUCGCCGGUUCGAAUCCGGCUGGGCCCA
		GGGCCUGUGGUCUAGUCGGCUAUGACAUCGCCUUUACACGGCGGGGAUCAGGGGUUCGAAUCCCUUCGGGCCCA
		GGGCCUGUGGUCUAGUUGGUCAUGACAUCGCCUUUACACGGCGGGGAUCAGGGGUUCAAAUCCCUUCGGGCCCA
		GGGCCUGUGGUCUAGUUGGUUAUGACAUCGCCUUUACACGGCGGGGAUCAGGGGUUCGAAUCCCUUCGGGCCCA
		GGGCUCGUGGUCUAGCUGGUCAUGACGCGGCCCUUACAAGGCCGAGGUCGGUGGUUCGAACCCGCCCGAGCCCA
		GGGCUCGUGGUCUAGCUGGUCAUGACGCGGCCUUUACAAGGCCGAGGUCGGUGGUUCGAACCCGCCCGAGCCCA
		GGGCUCGUGGUCUAGCUGGUCAUGACGCGGCCUUUACAAGGCUGAGGUCGGCGGUUCGAACCCGCCCGAGCCCA
		GGGCUCGUGGUCUAGCUGGUUAUGACGCGGCCCUUACAAGGCCGAGGUCGGUGGUUCGAACCCGCCCGAGCCCA
		GGGCUCGUGGUCUAGCUGGUUAUGACGCGGCCUUUACAAGGCCGAGGUCGGUGGUUCGAACCCGCCCGAGCCCA
		GGGCUCGUGGUCUAGCUGGUUAUGACGUCGCCUUUACACGGCGAAGAUCCUGCGUUCGAAUCGCAGCGGGCCCA
		GGGCUCGUGGUCUAGCUGGUUAUGACGUGGCCUUUACAAGGCCGAGGUCGGUGGUUCGAAUCCGCCCGAGCCCA
		GGGCUCGUGGUCUAGUCGGUCAUGACAUCGCCUUUACACGGCGGGGAUCCUGAGUUCGAAUCUCAGCGGGCCCA
		GGGCUCGUGGUCUAGUCGGUUAUGACAUCGCCUUUACACGGCGGGGAUCCUGAGUUCGAAUCUCAGCGGGCCCA
		GGGCUCGUGGUCUAGUCGGUUAUGACGUCGCCCUUACACGGCGGAGGUCGCCGGUUCGAAUCCGGCCGGGCCCA
		GGGCUCGUGGUCUAGUUGGUUAUGACGCGGCCUUUACAAGGCUGAGGUCGGUGGUUCGAAUCCGCCCGAGCCCA
		GGGCUUGUGGUCUAGCCGGUCAUGACGUCGCCCUUACACGGCGAAGAUCCCCGGUUCGAAUCCGGGCAGGCCCA
		GGGCUUGUGGUCUAGCUGGUUAUGACGUCGCCCUUACACGGCGAAGAUCACCGGUUCGAAUCCGGUCAGGCCCA
		GGGUCCGUGGUCUAGUUGGUUAUGACGUGGCCUUUACAAGGCCGAGGCCGGUGGUUCGAAUCCGCCCGGACCCA
		GGGUUCGUGGUCUAGUCGGUCAUGACGCGGCCUUUACAAGGCCGAGGUCGGUGGUUCGAAUCCGCCCGAACCCA
		GGGUUCGUGGUCUAGUUGGUUAUGACGCGGCCUUUACAAGGCCGAGAUCGGUGGUUCGAAUCCGCCCGAACCCA
