## Supplemental Table 26 for "The Standard Genetic Code Lacks Redundancy For Amino Acid Codons"

### Sheet: Sec (UCA)
SeC(UCA)
89 nt	90 nt	91 nt	92 nt
GGCACGGGGUGCUGUAUCUGGUGAUACAGGGCGGACUUCAGAUCCGUCAAGUUCGAUUGAACUCGGGGUUCGAUUCCCCCCCGGUGCCG	GGCACGGGGUGCUGGACUUGGUAGUUCAGGGCGGACUUCAGAUCCGUCGAGUUCCAUGGGAAUUCGGGGUUCGAUUCCCCCCCUAUGCCG	GGCGCAGGGUACUGGGCUUGGUAGCCCAGGGCGGACUUCAGAUCCGUCGAGUUCCGUUGGGAACUCGGGGUUCGAUUCCCCCCCUGCGCCG	GGCGCGGGGUACCGGGCUUGGUAGCCCGGGGCGGACUUCAGAUCCGUCGAGGGCGGAUGCCCUCGGGGUUCGAUUCCCCCCCUGCGCCGCCA
GGCGCGGGGUACCGGGCUUGGUAGCCCGGGGCGGACUUCAGAUCCGUCGAGGGCGAGAGCCCUCGGGGUUCGAUUCCCCCCCUGCGCCG	GGCACGGGGUGCUUAUCUUGGUAGAUGAGGGCGGACUUCAGAUCCGUCGAGUUCCGUCGGAAUUCGGGGUUCGAUUCCCCCCCUGCGCCG
GGCGCGGGGUACCGGGCUUGGUAGCCCGGGGCGGACUUCAGAUCCGUCGAGGGCGAUGGCCCUCGGGGUUCGAUUCCCCCCCCGCGCCG	GGCACGGGGUGCUUAUCUUGGUAGAUGAGGGCGGACUUCAGAUCCGUCGAGUUCCGUUGGAAUUCGGGGUUCGAUUCCCCCCCUGCGCCG
GGCGCGGGGUGCCGGGCUUGGUAGCCCGGGGCGGACUUCAGAUCCGUCGAGGGCGAGAGCCCUCGGGGUUCGAUUCCCCCCCUGCGCCG	GGCGCGGGGUGCUGUGUCUGGUGACACAGGGCGGACUUCAGAUCCGUCAAGUUCGUUUGAACUCGGGGUUCGAUUCCCCCCCCAGCGCCG
GGCCGCCGCCACCGGGGUGGUCCCCGGGCCGGACUUCAGAUCCGGCGCGCC CCGAGUGGGGCGCGGGGUUCAAUUCCCCGCGGCGGCCG

### Sheet: sup (UCA)
sup(UCA)
74 nt
GUCAAGGUAGUCUAGUCCGGCCAGGCAACGGACAUCAGAUUCGUGCAACAGGGGUUCAAAUCCCUUCCUUGGCU

### Sheet: ___ (NNN)
???(NNN)
56 nt	63 nt	64 nt	67 nt	69 nt	72 nt	73 nt	74 nt	77 nt	78 nt	79 nt	87 nt	89 nt	98 nt	99 nt	102 nt	107 nt	109 nt	113 nt	151 nt	182 nt	193 nt
GCGGUUACGGAAGGCCUUUCAAGCCGAGGACCAGGGUUCAAAUCCCUGACCGAGCA	GGGGGCGGGCUUAAGACCCGUUGGCGUAGGCCUGCGUGGGUUCAAAUCCCACCCCCCGCACCA	GGGUGGUUCAAGCCUUAAGACCCCGUCCCGAAGGGGUCCGCGGGUUCAAAUCCCGCCCCCCGCA	GAUAGUCGCUAGGUUCAGGGCCUAGUCUCGCAGGAGUUCGUGGGUUCGAAUCCCAUCCCCCGCACCA	GGCCGCCGCGGUCUAGCGGGAGGGUGGCGGACUGUGGUCCGCGGCCCCGGGUUCGAAUCCCGGCGGCCU	GAAGAGGCUCAACCGACCUGCUAAGCCGGUGGGGGCAACCCCGCGCGGGUUCAAAUCCCGCCCCCGGCGCCA	GCCUCAUUGGCUCAGCCCGAUAGCGCGAGUGACUUGAAUCACUAGGUCGCGUGUUCAAAUCACUCACGAGGCU	GUGGGGGUACCCCCCACUGCGGACUGAGGCUCCGCUGGCGAAGGCCUGCGCGGGUUCAAAUCCCGUCCCCCGCA	GGGGUCGUAGCUCAGAGGCAGAGCGCGUUGUCCCGUAUGGGGCUCCGAGGUUGGAGGUUCGAAUCCUCCCGGCCCCA	GCCCAGGUCCGUUCGAGGCCAAGAACACCGUCGACGCACGUCGACGACCAAUCGGCGGUUCAAAUCCGUCCCUGGGCA	GGAAGGGUGGCUCAGUGGUAGAGCGCCGACGCACGUUUCGUGCAACAGGCUUCGCGUGGUUCGAAUCCCGCCCCUUCCG	GGAAGGGUCGCUCAGCGGAAGAGCACCGUGGGCACCCUGCCCGCGGAGGCCCUCUGGCCUCGUGGCGUUCGAAUCCCACCCCUUCCG	GCCUCUUUCCAGCCGUUCUUCAAUUUCCUCAACAGGCCUUGAGAGCCGGUGCCCGCAAGGGCUCCUGGGUUCAAAUCCCAGCCCCGGCG	GGAAGGGUGGCUCAGUGGUAGAGCACACCGGCACAGGCCCUCGCGGUCGGUCCGGUGGUUUUCAAUGGCUUCGCGUGGUUCGACUCCCGCCCCUUCCG	GGAAGGGUGGCUCAGUGGUAGAGCAAUAAACUUCCGGCAGCGACCCUCUGCGGUCGCCCGGGUUUACGGCUUCGCGUGGUUCGACUCCCGCCCCUUCCA	GGAAGGGUGGCUCAGUGGUAGAGCGCUACCAACCAACAUGCCAGAAUCGGUUGGUGGUUACCCCGCAAAGGGCUCCGCGUGGUUCGACUCCCGCCCCUUCCA	GGGGUAGGGGCAAAAGCCGUGAUCAUAAGGGAGUUUGAAAGAGGGGUUUUCCCCUCUUUCAGAGGCUUGCAACCGAGAGGUCCCGGGUUCAAAUCCCGGCCGGUCCA	GGUACGGUAGCCUAGCCUGGUAUAGCACUCGGUGACUUUUACCGAGAGCAUAGGGCCCUAGUGGAUAGCUGGGAACUCUAUGUCGAAGGUUCAAAUCCUUCCCGUACCG	GGGUUCGGGGGUCGGAUGCCGGCAUCUGGCUUCUUCCUCCUGCGGUGUGCAAUCGCCCUUGACAGCACGGGAGGGUGGUGGAGAGGCCCCGGGUUCAAAUCCCGGCGAGUCCA	GGGUGUAUAGUUCAGACUGGAAGAACACCUACUCGGUGGCCUUGUAGUGAAAUGAUGGCGUGGGGGGUGCUACGCGCGACAUCUCCUGAUUUCAUACGAUUAACAAGGUCACUAAGAUAGGAGGCUCAGGGUUCAAGUCCCUGUGCACCCA	GGGGAGUUUAACGUUUUGAAAUGCUGACCGAUUCCCAGCUAUCAUUUUAUUCUACUUUUCUUUCAUAACAUAAUUCUACUUCUACUUCAACGUGCAACAGAAAACGUUUCUUUUCAACGUUUUACUGAAACGUUAUCUAGCCUUUCGAGCCCGUGGCCCGGGUUCAAAUCCCGGCCGCGGCA	GUGGAGUUGGUUGUUUAACUGGAUUUUGGACAGUGUGAUAGUGGGGUGUUGUUGGAAUAUUUUUAGGGUGUGAGUAGUAAGUUUUGGGGUGUUGAGACACGGAGGGGUUUAGAAGAGUUAAGUGUGGUGUGACAUUCCUUGAGAUCCAGUGGGGCUAUGCCCCGCCUGGGUUCAAAUCCCAGCCCCUGCGCCA
					UCCGGGUUGGGGUAGUGGUUAUCCUUCAGUCCGUUCCGACUGAGACGCGCAGUUCGAUUCUCGCACCCGGAC		GUGGGGGUAUCCCCCACUGCGGACUGAGGCUCCGCUGGCGAAGGCCUGCGCGGGUUCAAAUCCCGUCCCCCGCA				GGAAGGGUCGCUCAGCGGUAGAGCACCGCGGUGCCCUUGGCCCGCGGCGGCGUCAAGCCUCGUGGCGUUCAAAUCCCACCCCUUCCG	GGAAGGGUCGCUCAGCGGUAGAGCACCGCGGCGCCGCCAGGCCCGCGGCGGCCAUCGUGCCUCGUGGCGUUCAAUUCCCACCCCUUCCG			GGAAGGGUGGCUCAGUGGUAGAGCGCUACCGACCAACAUGCCAGAAUCGGUUGGUAGUUACCCCGCAAAGGGCUCCGCGUGGUUCGACUCCCGCCCCUUCCA
					GGCGUGGUAGUUUAACGGCAAGAACAAGCGCGGGUGCGCGCAGGUGUCUGGGUUCAAUUCCCAGCCACGCCA						GGAAGGGUCGCUCAGCGGUAGAGCACCGCGGUGCCUUCUGGCCCGCGGCGGCGUCAGCCUCGUGGCGUUCAAAUCCCACCCCUUCCG
					GGGGCCAUAGGGUAGCCUGGUAUCCCACAGAUAGGGGGUCCUGCGACCGGCGAUCAAAUCGCAGUGGCACCA
