## Supplemental Table 28 for "The Standard Genetic Code Lacks Redundancy For Amino Acid Codons"

### Sheet: Table S28
Supplemental Table 28. Identical tRNA Sequences per Length by Amino Acid
Arg 74 nt	Gln 73 nt	Glu 73 nt	Leu 85 nt	Lys 74 nt
GGGCCCGUAGCUCAGCUUGGUAGAGCGGCGGCCUCCUAAGCCGUAGGUCGCGGGUUCGAAUCCCGCCGGGCCCG	AGCCCCGUGGUGUAGCGGCCAAGCACGCCGGGCUCUGGACCCGGAGACCCCGGUUCGAAUCCGGGCGGGGCUA	GCUCUUGUAGUGUAGCGGCCAAUCAUGAAGCCCUCUCGAGGCUUCGACUCGGGUUCAAAUCCCGACAAGAGCA	GCGGGGGUGCCCGAGCCAGGUCAAAGGGGCAGGGUUCAGGUCCCUGUGGCGUAGGCCUGCGUGGGUUCAAAUCCCACCCCCCGCA	GGGUCUAUGGCGCAGCCAGGUAGCGCACCGGACUCUUAAUCCGGUUGUCAAGGGUCCGAAUCCCUUUAGACCCG
GGGCCCGUAGCUCAGCUUGGUAGAGCGGCGGCCUUCUAAGCCGUAGGUCGCGGGUUCGAAUCCCGCCGGGCCCG	AGCCCCGUGGUGUAGCGGCCAAGCACGCCGGGCUUUGGACCCGGAGACCCCGGUUCGAAUCCGGGCGGGGCUA	GCUCUUGUAGUGUAGCGGCCAAUCAUGAAGCCCUUUCGAGGCUUCGACUCGGGUUCAAAUCCCGACAAGAGCA	GCGGGGGUGCCCGAGCCAGGUCAAAGGGGCAGGGUUGAGGUCCCUGUGGCGUAGGCCUGCGUGGGUUCAAAUCCCACCCCCCGCA	GGGUCUAUGGCGCAGCCAGGUAGCGCACCGGACUUUUAAUCCGGUUGUCAAGGGUCCGAAUCCCUUUAGACCCG
			GCGGGGGUGCCCGAGCCAGGUCAAAGGGGCAGGGUUUAGGUCCCUGUGGCGUAGGCCUGCGUGGGUUCAAAUCCCACCCCCCGCA
	AGCCCGGUCGUCUAGCGGCCAAGGAUGCGGGGCUCUGGACCCCGUGGCCCGGGUUCGAAUCCCGGCCGGGCUA
Arg 75 nt	AGCCCGGUCGUCUAGCGGCCAAGGAUGCGGGGCUUUGGACCCCGUGGCCCGGGUUCGAAUCCCGGCCGGGCUA	Glu 75 nt		Lys 77 nt
GGACCCGUAGCUCAGCCAGGACAGAGCGCCGGCCUCCUAAGCCGGUGGUCCCGGGUUCAAAUCCCGGCGGGUCCG		GCCCCCGUGGUGUAGCCAGGUCUAGCAUACGGGGUUCUCGUCCCCGUGACCCGGGUUCAAAUCCCGGCGGGGGCA	Leu 88 nt	GGGCCGGUAGCUCAGCCUGGCAGAGCGGCGGGCUCUUAACCCGUAGGUCCCGGGUUCAAAUCCCGGCCGGCCCGCCA
GGACCCGUAGCUCAGCCAGGACAGAGCGCCGGCCUUCUAAGCCGGUGGUCCCGGGUUCAAAUCCCGGCGGGUCCG	AGCCCGGUGGUCUAGCGGCCAAGGAUGCGGGGCUCUGGACCCCGUGGCCCGGGUUCGAAUCCCGGCCGGGCUA	GCCCCCGUGGUGUAGCCAGGUCUAGCAUACGGGGUUUUCGUCCCCGUGACCCGGGUUCAAAUCCCGGCGGGGGCA	GCGGGGGUGCCCGAGCCAGGUCAAAGGGGCAGGGUUCAGGUCCCUGUGGCGUAGGCCUGCGUGGGUUCAAAUCCCACCCCCCGCACCA	GGGCCGGUAGCUCAGCCUGGCAGAGCGGCGGGCUUUUAACCCGUAGGUCCCGGGUUCAAAUCCCGGCCGGCCCGCCA
	AGCCCGGUGGUCUAGCGGCCAAGGAUGCGGGGCUUUGGACCCCGUGGCCCGGGUUCGAAUCCCGGCCGGGCUA		GCGGGGGUGCCCGAGCCAGGUCAAAGGGGCAGGGUUGAGGUCCCUGUGGCGUAGGCCUGCGUGGGUUCAAAUCCCACCCCCCGCACCA
GGGCCCGUAGCCUAGCCAGGAUAGGGCGCCGGCCUCCUAAGCCGGAGACCCGGGGUUCGAAUCCCCGCGGGCCCG		GCCGCCGUAGUAUAGCCCGGCCAAGUAUGCGGGCCUCUCGAGCCCGUGACCCGGGUUCAAAUCCCGGCGGCGGCA	GCGGGGGUGCCCGAGCCAGGUCAAAGGGGCAGGGUUUAGGUCCCUGUGGCGUAGGCCUGCGUGGGUUCAAAUCCCACCCCCCGCACCA
GGGCCCGUAGCCUAGCCAGGAUAGGGCGCCGGCCUUCUAAGCCGGAGACCCGGGGUUCGAAUCCCCGCGGGCCCG	AGCCGGGUAGUCUAGUGGUCAAGGAUCCAGGGCUCUGGCCCCUGGGACCAGGGUUCGAAUCCCUGCCCGGCUA	GCCGCCGUAGUAUAGCCCGGCCAAGUAUGCGGGCCUUUCGAGCCCGUGACCCGGGUUCAAAUCCCGGCGGCGGCA
	AGCCGGGUAGUCUAGUGGUCAAGGAUCCAGGGCUUUGGCCCCUGGGACCAGGGUUCGAAUCCCUGCCCGGCUA		GCGGGGGUGCCCGAGCCAGGUCAAAGGGGGCGGGCUCAGGACCCGCUGGCGUAGGCCUGCGUGGGUUCAAAUCCCACCCCCCGCACCA
GGGCCCGUAGCUCAGCAUGGAUAGAGCGGCGGCCUCCUAAGCCGUAGGUCGUGGGUUCGAAUCCCACCGGGCCCG		GCCGCGGUAGUAUAGCCCGGCCAAGUAUGCGGGCCUCUCGAGCCCGUGACCCGGGUUCAAAUCCCGGCCGCGGCA	GCGGGGGUGCCCGAGCCAGGUCAAAGGGGGCGGGCUGAGGACCCGCUGGCGUAGGCCUGCGUGGGUUCAAAUCCCACCCCCCGCACCA
GGGCCCGUAGCUCAGCAUGGAUAGAGCGGCGGCCUUCUAAGCCGUAGGUCGUGGGUUCGAAUCCCACCGGGCCCG	AGCCGGGUCGUCUAGCGGUCAAGGAUCCAGGGCUCUGGCCCCUGGGACCAGGGUUCGAGUCCCUGCCCGGCUA	GCCGCGGUAGUAUAGCCCGGCCAAGUAUGCGGGCCUUUCGAGCCCGUGACCCGGGUUCAAAUCCCGGCCGCGGCA	GCGGGGGUGCCCGAGCCAGGUCAAAGGGGGCGGGCUUAGGACCCGCUGGCGUAGGCCUGCGUGGGUUCAAAUCCCACCCCCCGCACCA
	AGCCGGGUCGUCUAGCGGUCAAGGAUCCAGGGCUUUGGCCCCUGGGACCAGGGUUCGAGUCCCUGCCCGGCUA
GGGCCCGUCGCCUAGCCAGGAUAGGGCGCCGGCCUCCUAAGCCGGAGGCCCGGGGUUCGAAUCCCCGCGGGCCCG		GCCGCGGUGGUUUAGCCCGGUCAAGAAUGCGGGCCUCUCGAGCCCGUGACCCGGGUUCAAAUCCCGGCCGCGGCA	GCGGGGGUGCCCGAGCCUGGCCAAAGGGGUCGGGCUCAGGACCCGAUGGCGUAGGCCUGCGUGGGUUCAAAUCCCACCCCCCGCACCA
GGGCCCGUCGCCUAGCCAGGAUAGGGCGCCGGCCUUCUAAGCCGGAGGCCCGGGGUUCGAAUCCCCGCGGGCCCG	AGCCGGGUCGUCUAGCGGUCAAGGAUGGCGGGCUCUGGCCCCGUCGACCAGGGUUCGAAUCCCUGCCCGGCUA	GCCGCGGUGGUUUAGCCCGGUCAAGAAUGCGGGCCUUUCGAGCCCGUGACCCGGGUUCAAAUCCCGGCCGCGGCA	GCGGGGGUGCCCGAGCCUGGCCAAAGGGGUCGGGCUGAGGACCCGAUGGCGUAGGCCUGCGUGGGUUCAAAUCCCACCCCCCGCACCA
	AGCCGGGUCGUCUAGCGGUCAAGGAUGGCGGGCUUUGGCCCCGUCGACCAGGGUUCGAAUCCCUGCCCGGCUA		GCGGGGGUGCCCGAGCCUGGCCAAAGGGGUCGGGCUUAGGACCCGAUGGCGUAGGCCUGCGUGGGUUCAAAUCCCACCCCCCGCACCA
GGGCCCGUUGCCUAGCCAGGAUAGGGCGCCGGCCUCCUAAGCCGGAGGCCCGGGGUUCGAAUCCCCGCGGGCCCG		GCUGCUAUAGUGUAGUCCGGCCAAUCAUGCGGGCCUCUCACGCCCGCGACUGGGGUUCGAAUCCCCAUAGCAGCA
GGGCCCGUUGCCUAGCCAGGAUAGGGCGCCGGCCUUCUAAGCCGGAGGCCCGGGGUUCGAAUCCCCGCGGGCCCG	AGCCGGGUCGUCUAGUGGUCAAGGAUCGAGGGCUCUGGCCCCUCGGACCUGGGUUCAAAUCCCAGCCCGGCUA	GCUGCUAUAGUGUAGUCCGGCCAAUCAUGCGGGCCUUUCACGCCCGCGACUGGGGUUCGAAUCCCCAUAGCAGCA
	AGCCGGGUCGUCUAGUGGUCAAGGAUCGAGGGCUUUGGCCCCUCGGACCUGGGUUCAAAUCCCAGCCCGGCUA
		Glu 78 nt
	Gln 76 nt	GCCGCGGUAGUAUAGCCCGGCCCAGUAUGCGGGCCUCUCGAGCCCGUGACCCGGGUUCAAAUCCCGGCCGCGGCACCA
	AGCCCGGUCGUCUAGCGGCCAAGGAUGCGGGGCUCUGGACCCCGUGGCCCGGGUUCGAAUCCCGGCCGGGCUACCA	GCCGCGGUAGUAUAGCCCGGCCCAGUAUGCGGGCCUUUCGAGCCCGUGACCCGGGUUCAAAUCCCGGCCGCGGCACCA
	AGCCCGGUCGUCUAGCGGCCAAGGAUGCGGGGCUUUGGACCCCGUGGCCCGGGUUCGAAUCCCGGCCGGGCUACCA
		GCCGCGGUAGUAUAGCCCGGUCAAGUAUGCGGGCCUCUCGAGCCCGUGACCCGGGUUCAAAUCCCGGCCGCGGCACCA
	AGCCGGGUCGUCUAGCGGCCAAGGAUGCGGGGCUCUGGCCCCCGUGACCGGGGUUCGAAUCCCCGCCCGGCUACCA	GCCGCGGUAGUAUAGCCCGGUCAAGUAUGCGGGCCUUUCGAGCCCGUGACCCGGGUUCAAAUCCCGGCCGCGGCACCA
	AGCCGGGUCGUCUAGCGGCCAAGGAUGCGGGGCUUUGGCCCCCGUGACCGGGGUUCGAAUCCCCGCCCGGCUACCA
	AGCCGGGUCGUCUAGCGGCCAAGGAUGGCGGGCUCUGGACCCGUUGACCCCGGUUCGAAUCCGGGCCCGGCUACCA
	AGCCGGGUCGUCUAGCGGCCAAGGAUGGCGGGCUUUGGACCCGUUGACCCCGGUUCGAAUCCGGGCCCGGCUACCA
	AGCCGGGUCGUCUAGCGGCCAAGGAUGGUGGGCUCUGGACCCACUGACCCCGGUUCGAAUCCGGGCCCGGCUACCA
	AGCCGGGUCGUCUAGCGGCCAAGGAUGGUGGGCUUUGGACCCACUGACCCCGGUUCGAAUCCGGGCCCGGCUACCA
