## Supplemental Table 29 for "The Standard Genetic Code Lacks Redundancy For Amino Acid Codons"

### Sheet: Table S29
Supplemental Table 29. tRNA Length Distribution for Terminal CCA Triplets Per Anticodon
		53	57	63	67	68	70	71	72	73	74	75	76	77	78	79	80	81	83	84	85	86	87	88	89	90	91	92	98	99	102	105	107	108	109	113	127	128	151	191	193	218
Ala (CGC)	78 of 79								42	10	7	5	2	10	2
Ala (GGC)	91 of 91								30	8	28	6	1	14	4
Ala (UGC)	89 of 89								21	28	20	6	2	11	1
Arg (CCG)	27 of 95											2	1	5	17	2
Arg (CCU)	29 of 101													1	27	1
Arg (GCG)	21 of 108									1		2		3	12	3
Arg (UCG)	41 of 121										1	14	6	6	13	1
Arg (UCU)	26 of 105													5	20				1
Asn (GUU)	31 of 99												19	11	1
Asp (GUC)	24 of 86												3	3	18
Cys (GCA)	26 of 160										1	12	4	4	5
Gln (CUG)	17 of 80										1		15	1
Gln (NUG)	1 of 1												1
Gln (UUG)	22 of 101											3	16	2												1
Glu (CUC)	19 of 81													1	16	1																								1
Glu (UUC)	23 of 85												1		18	4
Gly (CCC)	19 of 94											3		2	7	7
Gly (GCC)	21 of 92												4	3	7	7
Gly (UCC)	20 of 104											1	4	1	7	7
His (GUG)	32 of 103											12	6	7	6		1
Ile (GAU)	88 of 97									5	38	25		12	8
Ile (UAU)	2 of 2										1	1
Ile 2 (C+AU)	92 of 92								2	3	28	42	3	7	7
Leu (CAA)	34 of 110					1	1						1					2		1	2	4	2	18														1				1
Leu (CAG)	22 of 92																						2	20
Leu (GAG)	31 of 105																						3	27		1
Leu (NAG)	1 of 1																							1
Leu (UAA)	29 of 121																		1		4	1	3	19		1
Leu (UAG)	34 of 113																					2	1	28	1	1											1
Lys (CUU)	20 of 77										1			12	7
Lys (UUU)	31 of 104										1			19	11
Met (CAU)	19 of 91										2		1	6	8	1																			1
iMet (CAU)	21 of 81													8	6	7
Phe (GAA)	25 of 81							1	2			8	2	12
Pro (CGG)	79 of 79								1	13	15	18	8	7	15	2
Pro (GGG)	93 of 93							12		9	17	13	6	10	25	1
Pro (NGG)	1 of 1														1
Pro (UGG)	100 of 100							2		16	13	25	7	12	23	1																1
Ser (CGA)	33 of 115	1	1																		1	3	9	9	4	5
Ser (GGA)	35 of 122																		1				10	12	11		1
Ser (GCU)	29 of 120																					5	7	13	3		1
Ser (UGA)	35 of 125																					1	10	12	9	2	1
Thr (CGU)	18 of 103											3	4	8	3
Thr (GGU)	22 of 101											2	5	11	4
Thr (UGU)	26 of 110						1			1		1	4	12	7
Trp (CCA)	100 of 101							1		8	58	7		15	9	1													1
Tyr (GUA)	29 of 88											10	3	7	9
Val (CAC)	100 of 100								8	16	30	29	5	1	11
Val (GAC)	98 of 100								15	8	28	29	3	8	7
Val (UAC)	113 of 113								10	19	40	19	2	15	5		1																	2
SeC (UCA)	1 of 11																											1
??? (NNN)	13 of 30			1	1				3					1																1	2		1			1			1		1
Totals	2031	1	1	1	1	1	2	16	134	145	330	298	139	273	347	46	2	2	3	1	7	16	47	159	28	11	3	1	1	1	2	1	1	2	1	1	1	1	1	1	1	1
